# Probabilistic migration events drive transient tissue residency of lymphocytes during homeostasis

**DOI:** 10.1101/2025.07.04.663225

**Authors:** Václav Gergelits, Oliver T. Burton, James Dooley, Carlos P. Roca, Orian Bricard, Arman Ghodsinia, Emanuela Pasciuto, Vikram Sunkara, Adrian Liston

## Abstract

Tissue-resident lymphocytes form a phenotypically and functionally distinct analog to the corresponding circulatory lymphocyte populations. Residential CD8 T cells, in particular, are identified as having prolonged residence in the tissues and key functions in recall responses at tissue-environmental interfaces, although the dwell time in individual tissues has yet to be resolved. Residential CD4 T cells, regulatory T cells, B cells, and NK cells have been demonstrated to share phenotypic properties with residential CD8 T cells, but the migratory kinetics are even more poorly defined. Here we used probabilistic modelling on a large parabiosis dataset, covering multiple time-points and tissues, to calculate migration kinetics and dwell times of multiple lymphocyte subsets across a diverse set of tissues. Markov chain modelling identified distinct cell type-specific and tissue-specific residency patterns. The liver and gut were prone to prolonged residency compared to other tissue types, and a hierarchy of residency was observed with CD8 T cells and NK cells demonstrating longer residency than CD4 conventional T cells and regulatory T cells, which in turn resided in tissues longer than B cells. With few exceptions, however, average residency was at least an order of magnitude shorter than the life-span of the mouse, indicating a more dynamic form of steady-state tissue residency than usually assumed. Together these data provide a comprehensive model of a pan-tissue shared program in lymphocyte tissue residence, as well as identifying cell type- and organ-specific modification of the migratory kinetics.
