## Supplementary resource 1 for "Probabilistic migration events drive transient tissue residency of lymphocytes during homeostasis": B_parabiosis_data_adrenals.csv

tissue	week	mouse	pair	host.b.naive	host.b.activ	host.b.cd69p	donor.b.naive	donor.b.activ	donor.b.cd69p
Adrenals	1	45	23	0.056537102	0.014134276	0.010600707	0.583038869	0.314487633	0.017667845
Adrenals	1	46	23	0.657320872	0.294392523	0.037383178	0.00623053	0.001557632	0
Adrenals	1	47	24	0.055172414	0.036206897	0.005172414	0.612068966	0.253448276	0.034482759
Adrenals	1	48	24	0.501102131	0.45334313	0.031594416	0.005143277	0.003673769	0
Adrenals	4	49	25	0.016129032	0.003225806	0.003225806	0.525806452	0.419354839	0.022580645
Adrenals	4	50	25	0.507825148	0.406907717	0.027522936	0.031840259	0.014570966	0.008094981
Adrenals	4	51	26	0.029761905	0.011904762	0.011904762	0.55952381	0.30952381	0.06547619
Adrenals	4	52	26	0.515891603	0.358313817	0.020742723	0.066242891	0.033456005	0.00234192
Blood	1	45	23	0.287678208	0.027082727	0.006522161	0.595213849	0.069440403	0.011395597
Blood	1	46	23	0.726966424	0.067765155	0.010729633	0.175079504	0.014378249	0.002918893
Blood	1	47	24	0.322919945	0.027788213	0.005716026	0.564526118	0.06690695	0.009340576
Blood	1	48	24	0.67799952	0.098491913	0.012243212	0.182795556	0.02244811	0.003663638
Blood	4	49	25	0.316940046	0.024273636	0.004233491	0.52137629	0.122978042	0.007765455
Blood	4	50	25	0.516379694	0.125051122	0.008736627	0.321927511	0.021219216	0.00429126
Blood	4	51	26	0.30447817	0.016618705	0.004773955	0.582936617	0.081290771	0.008452905
Blood	4	52	26	0.632529033	0.085694838	0.008869534	0.256542757	0.010737901	0.003736734
Adrenals	2	53	27	0.195390782	0.277054108	0.045591182	0.289579158	0.145290581	0.040581162
Adrenals	2	54	27	0.238396624	0.586919831	0.039662447	0.060759494	0.065400844	0.003375527
Adrenals	2	55	28	0.250379363	0.096358118	0.012898331	0.489377845	0.132776935	0.015174507
Adrenals	2	56	28	0.388363998	0.421183491	0.028344107	0.120835405	0.030830433	0.00298359
Adrenals	2	57	29	0.211252654	0.272823779	0.018046709	0.242038217	0.192144374	0.060509554
Adrenals	2	58	29	0.493307839	0.255576801	0.020395156	0.156150414	0.057998725	0.005098789
Blood	2	53	27	0.284825052	0.059367116	0.0052786	0.5866376	0.053156192	0.007842492
Blood	2	54	27	0.501944939	0.241489009	0.009287459	0.185477792	0.052754576	0.003588336
Blood	2	55	28	0.323393072	0.07857308	0.006180725	0.514277719	0.065031451	0.007531238
Blood	2	56	28	0.455955178	0.206397976	0.00797036	0.243882162	0.075853967	0.004879812
Blood	2	57	29	0.411495954	0.12394395	0.010056408	0.394522576	0.046989459	0.008627071
Blood	2	58	29	0.49722862	0.14520007099999999	0.008503961	0.219103541	0.116904153	0.005213738
Adrenals	1	59	30	0.187165775	0.310160428	0.021390374	0.262032086	0.088235294	0.016042781
Adrenals	1	60	30	0.132326284	0.519637462	0.106344411	0.006646526	0.032628399	0.004229607
Adrenals	1	61	31	0.135687732	0.137546468	0.016728625	0.442379182	0.169144981	0.031598513
Adrenals	1	62	31	0.338926174	0.386577181	0.018120805	0.046979866	0.029530201	0.002684564
Adrenals	8	63	32	0.216741405	0.205530643	0.032884903	0.260089686	0.195067265	0.014947683
Adrenals	8	64	32	0.274853801	0.326315789	0.028070175	0.138011696	0.134502924	0.01871345
Adrenals	8	65	33	0.289355322	0.335832084	0.101949025	0.050974513	0.076461769	0.014992504
Adrenals	8	66	33	0.045059289	0.091699605	0.003952569	0.228458498	0.435573123	0.033201581
Blood	1	59	30	0.425639601	0.123970003	0.009721322	0.395086875	0.033206802	0.007561028
Blood	1	60	30	0.612419186	0.073824917	0.012515289	0.222785252	0.068189761	0.006159357
Blood	1	61	31	0.335035705	0.070595679	0.007321703	0.534800687	0.040698725	0.008835759
Blood	1	62	31	0.706151872	0.069338384	0.011882216	0.174964873	0.031492455	0.003696011
Blood	8	63	32	0.39380002	0.148001493	0.008239227	0.373285715	0.064200483	0.005589272
Blood	8	64	32	0.349299164	0.186924766	0.008317149	0.298720763	0.140652706	0.008000507
Blood	8	65	33	0.705133854	0.192929275	0.016355017	0.065085212	0.013922913	0.001268924
Blood	8	66	33	0.057942497	0.011852401	0.001018566	0.652414464	0.255011806	0.014167323
Adrenals	4	67	34	0.117359413	0.217603912	0.017114914	0.268948655	0.339853301	0.039119804
Adrenals	4	68	34	0.29714577	0.338430173	0.011213048	0.157492355	0.177879715	0.013761468
Adrenals	4	69	35	0.209923664	0.283969466	0.016793893	0.211450382	0.232824427	0.044274809
Adrenals	4	70	35	0.300505051	0.325757576	0.027777778	0.174242424	0.141414141	0.027777778
Adrenals	4	71	36	0.082976903	0.120615911	0.010265184	0.26603935	0.445680068	0.072711719
Adrenals	4	72	36	0.391602399	0.198800343	0.029991431	0.187660668	0.177377892	0.014567266
Blood	4	67	34	0.340383591	0.160947537	0.008995027	0.419231684	0.058263756	0.007488303
Blood	4	68	34	0.448564489	0.115227004	0.010101513	0.2874385	0.124718191	0.00854456
Blood	4	69	35	0.406599246	0.161741515	0.009787453	0.352074049	0.058827563	0.006410696
Blood	4	70	35	0.388960334	0.116444962	0.00900213	0.355001407	0.115822047	0.010710123
Blood	4	71	36	0.306155158	0.091781756	0.008729753	0.521278772	0.057186701	0.011065644
Blood	4	72	36	0.477004255	0.12827234	0.01627234	0.261719149	0.101344681	0.011744681
Adrenals	0	81	0	0.621	0.363	0.022	0	0	0
Adrenals	0	82	0	0.098	0.859	0.0224	0	0	0
Adrenals	0	83	0	0.723	0.259	0.0113	0	0	0
Adrenals	0	84	0	0.527	0.451	0.0152	0	0	0
Adrenals	0	85	0	0.597	0.37	0.0316	0	0	0
Blood	0	81	0	0.906	0.0835	0.0106	0	0	0
Blood	0	82	0	0.856	0.13	0.0127	0	0	0
Blood	0	83	0	0.895	0.0921	0.0117	0	0	0
Blood	0	84	0	0.884	0.103	0.012	0	0	0
Blood	0	85	0	0.912	0.0769	0.0114	0	0	0
Adrenals	0	86	0	0.563	0.395	0.0421	0	0	0
Adrenals	0	87	0	0.571	0.398	0.0291	0	0	0
Adrenals	0	88	0	0.701	0.261	0.0381	0	0	0
Blood	0	86	0	0.837	0.148	0.0131	0	0	0
Blood	0	87	0	0.817	0.167	0.0138	0	0	0
Blood	0	88	0	0.855	0.13	0.0124	0	0	0
Adrenals	0	89	0	0.594	0.36	0.0438	0	0	0
Adrenals	0	90	0	0.613	0.336	0.0493	0	0	0
Adrenals	0	91	0	0.363	0.487	0.149	0	0	0
Blood	0	89	0	0.896	0.0885	0.0143	0	0	0
Blood	0	90	0	0.897	0.087	0.0147	0	0	0
Blood	0	91	0	0.888	0.0975	0.0134	0	0	0
Blood	0	92	0	0.877	0.108	0.0183	0	0	0
Blood	0	93	0	0.858	0.126	0.02	0	0	0
Blood	0	94	0	0.875	0.113	0.0165	0	0	0
Blood	0	95	0	0.932	0.0534	0.018	0	0	0
Adrenals	0	92	0	0.824	0.152	0.0287	0	0	0
Adrenals	0	93	0	0.438	0.488	0.0781	0	0	0
Adrenals	0	94	0	0.649	0.31	0.0437	0	0	0
Adrenals	0	95	0	0.501	0.443	0.0625	0	0	0
