## Supplementary resource 1 for "Probabilistic migration events drive transient tissue residency of lymphocytes during homeostasis": B_parabiosis_data_bonemarrow.csv

tissue	week	mouse	pair	host.b.naive	host.b.activ	host.b.cd69p	donor.b.naive	donor.b.activ	donor.b.cd69p
BoneMarrow	1	45	23	0.086882229	0.019584648	0.00446898	0.625920084	0.235410095	0.021424816
BoneMarrow	1	46	23	0.608234159	0.359922805	0.005467996	0.011257639	0.004181409	3.21647e-4
BoneMarrow	1	47	24	0.030114226	0.011292835	0.001168224	0.585929387	0.345145379	0.010773624
BoneMarrow	1	48	24	0.501404494	0.462078652	0.007724719	0.009831461	7.02247e-4	0
BoneMarrow	4	49	25	0.064417624	0.012011051	0.002937327	0.248364112	0.658252145	0.010760506
BoneMarrow	4	50	25	0.338223364	0.526568415	0.011289886	0.094307734	0.020619254	0.00344781
BoneMarrow	4	51	26	0.085934489	0.018432884	0.004046243	0.36416185	0.508606294	0.01522158
BoneMarrow	4	52	26	0.494138418	0.41970339	0.01009887	0.061228814	0.008545198	0.001624294
Blood	1	45	23	0.287678208	0.027082727	0.006522161	0.595213849	0.069440403	0.011395597
Blood	1	46	23	0.726966424	0.067765155	0.010729633	0.175079504	0.014378249	0.002918893
Blood	1	47	24	0.322919945	0.027788213	0.005716026	0.564526118	0.06690695	0.009340576
Blood	1	48	24	0.67799952	0.098491913	0.012243212	0.182795556	0.02244811	0.003663638
Blood	4	49	25	0.316940046	0.024273636	0.004233491	0.52137629	0.122978042	0.007765455
Blood	4	50	25	0.516379694	0.125051122	0.008736627	0.321927511	0.021219216	0.00429126
Blood	4	51	26	0.30447817	0.016618705	0.004773955	0.582936617	0.081290771	0.008452905
Blood	4	52	26	0.632529033	0.085694838	0.008869534	0.256542757	0.010737901	0.003736734
BoneMarrow	2	53	27	0.046964364	0.092828861	0.003281273	0.151635137	0.67641883	0.019449333
BoneMarrow	2	54	27	0.088063033	0.854046189	0.011319219	0.031134018	0.011639807	7.02827e-4
BoneMarrow	2	55	28	0.115038398	0.203110722	0.005074366	0.166637504	0.495985224	0.009021095
BoneMarrow	2	56	28	0.106239949	0.798592255	0.008897266	0.051525057	0.029222577	0.001239027
BoneMarrow	2	57	29	0.142596312	0.238435109	0.0079838	0.097399041	0.494248676	0.014125185
BoneMarrow	2	58	29	0.273054701	0.383019434	0.010067282	0.174132713	0.146944799	0.004702234
Blood	2	53	27	0.284825052	0.059367116	0.0052786	0.5866376	0.053156192	0.007842492
Blood	2	54	27	0.501944939	0.241489009	0.009287459	0.185477792	0.052754576	0.003588336
Blood	2	55	28	0.323393072	0.07857308	0.006180725	0.514277719	0.065031451	0.007531238
Blood	2	56	28	0.455955178	0.206397976	0.00797036	0.243882162	0.075853967	0.004879812
Blood	2	57	29	0.411495954	0.12394395	0.010056408	0.394522576	0.046989459	0.008627071
Blood	2	58	29	0.49722862	0.14520007099999999	0.008503961	0.219103541	0.116904153	0.005213738
BoneMarrow	1	59	30	0.170277461	0.372228557	0.009966637	0.172726889	0.235694075	0.00781283
BoneMarrow	1	60	30	0.294731004	0.402884082	0.011647255	0.106489185	0.154187465	0.005435385
BoneMarrow	1	61	31	0.2240009	0.19970758	0.0091474840000000009	0.393116893	0.137624653	0.008660118
BoneMarrow	1	62	31	0.38393792	0.411159697	0.018106793	0.095337809	0.064051241	0.003017799
BoneMarrow	8	63	32	0.197656432	0.26059876	0.008172373	0.149251893	0.364690422	0.007049869
BoneMarrow	8	64	32	0.169851121	0.438391269	0.011157212	0.200184791	0.162999895	0.008367909
BoneMarrow	8	65	33	0.430387121	0.318063867	0.022824763	0.034422496	0.171371075	0.005242811
BoneMarrow	8	66	33	0.019857161	0.378743979	0.005259564	0.253640172	0.324764242	0.007695573
Blood	1	59	30	0.425639601	0.123970003	0.009721322	0.395086875	0.033206802	0.007561028
Blood	1	60	30	0.612419186	0.073824917	0.012515289	0.222785252	0.068189761	0.006159357
Blood	1	61	31	0.335035705	0.070595679	0.007321703	0.534800687	0.040698725	0.008835759
Blood	1	62	31	0.706151872	0.069338384	0.011882216	0.174964873	0.031492455	0.003696011
Blood	8	63	32	0.39380002	0.148001493	0.008239227	0.373285715	0.064200483	0.005589272
Blood	8	64	32	0.349299164	0.186924766	0.008317149	0.298720763	0.140652706	0.008000507
Blood	8	65	33	0.705133854	0.192929275	0.016355017	0.065085212	0.013922913	0.001268924
Blood	8	66	33	0.057942497	0.011852401	0.001018566	0.652414464	0.255011806	0.014167323
BoneMarrow	4	67	34	0.211021284	0.337678051	0.014684046	0.201891877	0.222570533	0.010724303
BoneMarrow	4	68	34	0.165306122	0.489239332	0.021150278	0.112244898	0.189795918	0.020222635
BoneMarrow	4	69	35	0.271713024	0.295498567	0.018749516	0.177113194	0.226156349	0.008522507
BoneMarrow	4	70	35	0.172803821	0.480457459	0.023375644	0.201206485	0.100414729	0.01985673
BoneMarrow	4	71	36	0.197686928	0.088757396	0.009951587	0.278913394	0.398197956	0.025416891
BoneMarrow	4	72	36	0.292168449	0.27511407	0.026479168	0.246016905	0.143241828	0.015857581
Blood	4	67	34	0.340383591	0.160947537	0.008995027	0.419231684	0.058263756	0.007488303
Blood	4	68	34	0.448564489	0.115227004	0.010101513	0.2874385	0.124718191	0.00854456
Blood	4	69	35	0.406599246	0.161741515	0.009787453	0.352074049	0.058827563	0.006410696
Blood	4	70	35	0.388960334	0.116444962	0.00900213	0.355001407	0.115822047	0.010710123
Blood	4	71	36	0.306155158	0.091781756	0.008729753	0.521278772	0.057186701	0.011065644
Blood	4	72	36	0.477004255	0.12827234	0.01627234	0.261719149	0.101344681	0.011744681
BoneMarrow	0	81	0	0.782	0.207	0.0098	0	0	0
BoneMarrow	0	82	0	0.795	0.19	0.0104	0	0	0
BoneMarrow	0	83	0	0.816	0.172	0.0101	0	0	0
BoneMarrow	0	84	0	0.831	0.155	0.0102	0	0	0
BoneMarrow	0	85	0	0.844	0.142	0.0118	0	0	0
Blood	0	81	0	0.906	0.0835	0.0106	0	0	0
Blood	0	82	0	0.856	0.13	0.0127	0	0	0
Blood	0	83	0	0.895	0.0921	0.0117	0	0	0
Blood	0	84	0	0.884	0.103	0.012	0	0	0
Blood	0	85	0	0.912	0.0769	0.0114	0	0	0
BoneMarrow	0	86	0	0.464	0.522	0.0113	0	0	0
BoneMarrow	0	87	0	0.344	0.645	0.0085	0	0	0
BoneMarrow	0	88	0	0.49	0.498	0.0107	0	0	0
Blood	0	86	0	0.837	0.148	0.0131	0	0	0
Blood	0	87	0	0.817	0.167	0.0138	0	0	0
Blood	0	88	0	0.855	0.13	0.0124	0	0	0
BoneMarrow	0	89	0	0.568	0.417	0.0116	0	0	0
BoneMarrow	0	90	0	0.651	0.335	0.0131	0	0	0
BoneMarrow	0	91	0	0.495	0.489	0.014	0	0	0
Blood	0	89	0	0.896	0.0885	0.0143	0	0	0
Blood	0	90	0	0.897	0.087	0.0147	0	0	0
Blood	0	91	0	0.888	0.0975	0.0134	0	0	0
BoneMarrow	0	92	0	0.564	0.416	0.0276	0	0	0
BoneMarrow	0	93	0	0.546	0.433	0.0274	0	0	0
BoneMarrow	0	94	0	0.546	0.439	0.0213	0	0	0
BoneMarrow	0	95	0	0.733	0.25	0.022	0	0	0
Blood	0	92	0	0.877	0.108	0.0183	0	0	0
Blood	0	93	0	0.858	0.126	0.02	0	0	0
Blood	0	94	0	0.875	0.113	0.0165	0	0	0
Blood	0	95	0	0.932	0.0534	0.018	0	0	0
