## Supplementary resource 1 for "Probabilistic migration events drive transient tissue residency of lymphocytes during homeostasis": B_parabiosis_data_brain.csv

tissue	week	mouse	pair	host.b.naive	host.b.activ	host.b.cd69p	donor.b.naive	donor.b.activ	donor.b.cd69p
Blood	1	45	23	0.287678208	0.027082727	0.006522161	0.595213849	0.069440403	0.011395597
Blood	1	46	23	0.726966424	0.067765155	0.010729633	0.175079504	0.014378249	0.002918893
Blood	1	47	24	0.322919945	0.027788213	0.005716026	0.564526118	0.06690695	0.009340576
Blood	1	48	24	0.67799952	0.098491913	0.012243212	0.182795556	0.02244811	0.003663638
Blood	4	49	25	0.316940046	0.024273636	0.004233491	0.52137629	0.122978042	0.007765455
Blood	4	50	25	0.516379694	0.125051122	0.008736627	0.321927511	0.021219216	0.00429126
Blood	4	51	26	0.30447817	0.016618705	0.004773955	0.582936617	0.081290771	0.008452905
Blood	4	52	26	0.632529033	0.085694838	0.008869534	0.256542757	0.010737901	0.003736734
Brain	1	45	23	0.077114428	0.059701493	0.037313433	0.407960199	0.34079602	0.067164179
Brain	1	46	23	0.528637771	0.408281734	0.012383901	0.035603715	0.012383901	7.73994e-4
Brain	1	47	24	0.091150442	0.047787611	0.005309735	0.382300885	0.446017699	0.021238938
Brain	1	48	24	0.446708464	0.476489028	0.010971787	0.043495298	0.017241379	0
Brain	4	49	25	0.013711152	0.012797075	0.02833638	0.13345521	0.755027422	0.052102377
Brain	4	50	25	0.309922417	0.58677011	0.024091466	0.043282973	0.021641486	0.011841568
Brain	4	51	26	0.128249567	0.075389948	0.022530329	0.252166378	0.473136915	0.047660312
Brain	4	52	26	0.197381183	0.763821532	0.012609117	0.016973812	0.006547042	4.84966e-4
Blood	2	53	27	0.284825052	0.059367116	0.0052786	0.5866376	0.053156192	0.007842492
Blood	2	54	27	0.501944939	0.241489009	0.009287459	0.185477792	0.052754576	0.003588336
Blood	2	55	28	0.323393072	0.07857308	0.006180725	0.514277719	0.065031451	0.007531238
Blood	2	56	28	0.455955178	0.206397976	0.00797036	0.243882162	0.075853967	0.004879812
Blood	2	57	29	0.411495954	0.12394395	0.010056408	0.394522576	0.046989459	0.008627071
Blood	2	58	29	0.49722862	0.14520007099999999	0.008503961	0.219103541	0.116904153	0.005213738
Brain	2	53	27	0.074152542	0.152542373	0.021186441	0.13559322	0.582627119	0.033898305
Brain	2	54	27	0.198090692	0.633651551	0.025059666	0.063245823	0.071599045	0.002386635
Brain	2	55	28	0.089285714	0.255952381	0.061507937	0.123015873	0.428571429	0.035714286
Brain	2	56	28	0.144730679	0.69882904	0.025761124	0.057611241	0.065105386	0.00234192
Brain	2	57	29	0.088	0.244	0.104	0.088	0.444	0.028
Brain	2	58	29	0.270712909	0.471098266	0.026974952	0.083815029	0.134874759	0.001926782
Blood	1	59	30	0.425639601	0.123970003	0.009721322	0.395086875	0.033206802	0.007561028
Blood	1	60	30	0.612419186	0.073824917	0.012515289	0.222785252	0.068189761	0.006159357
Blood	1	61	31	0.335035705	0.070595679	0.007321703	0.534800687	0.040698725	0.008835759
Blood	1	62	31	0.706151872	0.069338384	0.011882216	0.174964873	0.031492455	0.003696011
Blood	8	63	32	0.39380002	0.148001493	0.008239227	0.373285715	0.064200483	0.005589272
Blood	8	64	32	0.349299164	0.186924766	0.008317149	0.298720763	0.140652706	0.008000507
Blood	8	65	33	0.705133854	0.192929275	0.016355017	0.065085212	0.013922913	0.001268924
Blood	8	66	33	0.057942497	0.011852401	0.001018566	0.652414464	0.255011806	0.014167323
Brain	1	59	30	0.168859649	0.377192982	0.026315789	0.120614035	0.25	0.010964912
Brain	1	60	30	0.343383585	0.216080402	0.041038526	0.229480737	0.123953099	0.034338358
Brain	1	61	31	0.181818182	0.212121212	0.04040404	0.343434343	0.161616162	0.035353535
Brain	1	62	31	0.256262042	0.443159923	0.044315992	0.105973025	0.100192678	0.023121387
Brain	8	63	32	0.251326651	0.31589033	0.018130896	0.185288915	0.207104953	0.008549528
Brain	8	64	32	0.158649399	0.432701203	0.018963922	0.130203515	0.169981499	0.059666975
Brain	8	65	33	0.390023879	0.313345715	0.15919342	0.038206421	0.046962059	0.002653224
Brain	8	66	33	0.045379538	0.096534653	0.004950495	0.240924092	0.551155116	0.0330033
Blood	4	67	34	0.340383591	0.160947537	0.008995027	0.419231684	0.058263756	0.007488303
Blood	4	68	34	0.448564489	0.115227004	0.010101513	0.2874385	0.124718191	0.00854456
Blood	4	69	35	0.406599246	0.161741515	0.009787453	0.352074049	0.058827563	0.006410696
Blood	4	70	35	0.388960334	0.116444962	0.00900213	0.355001407	0.115822047	0.010710123
Blood	4	71	36	0.306155158	0.091781756	0.008729753	0.521278772	0.057186701	0.011065644
Blood	4	72	36	0.477004255	0.12827234	0.01627234	0.261719149	0.101344681	0.011744681
Brain	4	67	34	0.0890625	0.2515625	0.0515625	0.1609375	0.35625	0.0890625
Brain	4	68	34	0.121794872	0.58974359	0.070512821	0.032051282	0.16025641	0.022435897
Brain	4	69	35	0.081818182	0.184090909	0.097727273	0.138636364	0.320454545	0.175
Brain	4	70	35	0.16819222	0.417620137	0.04805492	0.115560641	0.14416476	0.105263158
Brain	4	71	36	0.092879257	0.19504644	0.083591331	0.13622291	0.222910217	0.269349845
Brain	4	72	36	0.241919687	0.3956905	0.069539667	0.141038198	0.127326151	0.024485798
Blood	0	81	0	0.906	0.0835	0.0106	0	0	0
Blood	0	82	0	0.856	0.13	0.0127	0	0	0
Blood	0	83	0	0.895	0.0921	0.0117	0	0	0
Blood	0	84	0	0.884	0.103	0.012	0	0	0
Blood	0	85	0	0.912	0.0769	0.0114	0	0	0
Brain	0	81	0	0.317	0.668	0.0132	0	0	0
Brain	0	82	0	0.2	0.786	0.0113	0	0	0
Brain	0	83	0	0.292	0.692	0.014	0	0	0
Brain	0	84	0	0.347	0.639	0.0105	0	0	0
Brain	0	85	0	0.381	0.608	0.0122	0	0	0
Blood	0	86	0	0.837	0.148	0.0131	0	0	0
Blood	0	87	0	0.817	0.167	0.0138	0	0	0
Blood	0	88	0	0.855	0.13	0.0124	0	0	0
Brain	0	86	0	0.371	0.615	0.0148	0	0	0
Brain	0	87	0	0.351	0.637	0.0111	0	0	0
Brain	0	88	0	0.313	0.664	0.0218	0	0	0
Blood	0	89	0	0.896	0.0885	0.0143	0	0	0
Blood	0	90	0	0.897	0.087	0.0147	0	0	0
Blood	0	91	0	0.888	0.0975	0.0134	0	0	0
Blood	0	92	0	0.877	0.108	0.0183	0	0	0
Blood	0	93	0	0.858	0.126	0.02	0	0	0
Blood	0	94	0	0.875	0.113	0.0165	0	0	0
Blood	0	95	0	0.932	0.0534	0.018	0	0	0
Brain	0	93	0	0.406	0.534	0.0726	0	0	0
Brain	0	94	0	0.208	0.792	0.0074	0	0	0
Brain	0	95	0	0.527	0.482	0.0089	0	0	0
