## Supplementary resource 1 for "Probabilistic migration events drive transient tissue residency of lymphocytes during homeostasis": B_parabiosis_data_frt.csv

tissue	week	mouse	pair	host.b.naive	host.b.activ	host.b.cd69p	donor.b.naive	donor.b.activ	donor.b.cd69p
Blood	1	45	23	0.287678208	0.027082727	0.006522161	0.595213849	0.069440403	0.011395597
Blood	1	46	23	0.726966424	0.067765155	0.010729633	0.175079504	0.014378249	0.002918893
Blood	1	47	24	0.322919945	0.027788213	0.005716026	0.564526118	0.06690695	0.009340576
Blood	1	48	24	0.67799952	0.098491913	0.012243212	0.182795556	0.02244811	0.003663638
Blood	4	49	25	0.316940046	0.024273636	0.004233491	0.52137629	0.122978042	0.007765455
Blood	4	50	25	0.516379694	0.125051122	0.008736627	0.321927511	0.021219216	0.00429126
Blood	4	51	26	0.30447817	0.016618705	0.004773955	0.582936617	0.081290771	0.008452905
Blood	4	52	26	0.632529033	0.085694838	0.008869534	0.256542757	0.010737901	0.003736734
FRT	1	45	23	0.112359551	0.13258427	0.02247191	0.393258427	0.298876404	0.040449438
FRT	1	46	23	0.529274005	0.331381733	0.092505855	0.019906323	0.018735363	0.004683841
FRT	1	47	24	0.187440533	0.267364415	0.019980971	0.206470029	0.282588011	0.029495718
FRT	1	48	24	0.416666667	0.453051643	0.069248826	0.024061033	0.031103286	0.002934272
FRT	4	49	25	0.22474645	0.143204868	0.02515213	0.260040568	0.25801217	0.084381339
FRT	4	50	25	0.33045977	0.374712644	0.056896552	0.106896552	0.070114943	0.056609195
FRT	4	51	26	0.234648028	0.076385422	0.038442336	0.3779331	0.198202696	0.071392911
FRT	4	52	26	0.387077295	0.490942029	0.035024155	0.062198068	0.021135266	0.001207729
Blood	2	53	27	0.284825052	0.059367116	0.0052786	0.5866376	0.053156192	0.007842492
Blood	2	54	27	0.501944939	0.241489009	0.009287459	0.185477792	0.052754576	0.003588336
Blood	2	55	28	0.323393072	0.07857308	0.006180725	0.514277719	0.065031451	0.007531238
Blood	2	56	28	0.455955178	0.206397976	0.00797036	0.243882162	0.075853967	0.004879812
Blood	2	57	29	0.411495954	0.12394395	0.010056408	0.394522576	0.046989459	0.008627071
Blood	2	58	29	0.49722862	0.14520007099999999	0.008503961	0.219103541	0.116904153	0.005213738
FRT	2	53	27	0.138200782	0.329856584	0.037809648	0.251629726	0.196870926	0.037809648
FRT	2	54	27	0.165186501	0.60035524	0.063943162	0.03374778	0.11900532900000001	0.014209591
FRT	2	55	28	0.152766952	0.298519096	0.031956352	0.271239283	0.207326578	0.028059236
FRT	2	56	28	0.344827586	0.427586207	0.082758621	0.068965517	0.068965517	0
FRT	2	57	29	0.242857143	0.314285714	0.096428571	0.128571429	0.167857143	0.042857143
FRT	2	58	29	0.483490566	0.33490566	0.04245283	0.049528302	0.073113208	0.011792453
Blood	1	59	30	0.425639601	0.123970003	0.009721322	0.395086875	0.033206802	0.007561028
Blood	1	60	30	0.612419186	0.073824917	0.012515289	0.222785252	0.068189761	0.006159357
Blood	1	61	31	0.335035705	0.070595679	0.007321703	0.534800687	0.040698725	0.008835759
Blood	1	62	31	0.706151872	0.069338384	0.011882216	0.174964873	0.031492455	0.003696011
Blood	8	63	32	0.39380002	0.148001493	0.008239227	0.373285715	0.064200483	0.005589272
Blood	8	64	32	0.349299164	0.186924766	0.008317149	0.298720763	0.140652706	0.008000507
Blood	8	65	33	0.705133854	0.192929275	0.016355017	0.065085212	0.013922913	0.001268924
Blood	8	66	33	0.057942497	0.011852401	0.001018566	0.652414464	0.255011806	0.014167323
FRT	1	59	30	0.260050251	0.32160804	0.128140704	0.076633166	0.047738693	0.006281407
FRT	1	60	30	0.200873362	0.39628821	0.102620087	0.063318777	0.055676856	0.007641921
FRT	1	61	31	0.173239437	0.371830986	0.054929577	0.138028169	0.152112676	0.005633803
FRT	1	62	31	0.316836058	0.360141405	0.039328325	0.056120194	0.059213433	0.015466195
FRT	8	63	32	0.228223458	0.272173683	0.045803548	0.212073074	0.147736299	0.016150384
FRT	8	64	32	0.23232195	0.18319157	0.039989844	0.189158309	0.186111464	0.091024502
FRT	8	65	33	0.291557669	0.385731272	0.170035672	0.031866825	0.029250892	0.00451843
FRT	8	66	33	0.02757502	0.023722628	0.00324412	0.322587186	0.458231955	0.066301703
Blood	4	67	34	0.340383591	0.160947537	0.008995027	0.419231684	0.058263756	0.007488303
Blood	4	68	34	0.448564489	0.115227004	0.010101513	0.2874385	0.124718191	0.00854456
Blood	4	69	35	0.406599246	0.161741515	0.009787453	0.352074049	0.058827563	0.006410696
Blood	4	70	35	0.388960334	0.116444962	0.00900213	0.355001407	0.115822047	0.010710123
Blood	4	71	36	0.306155158	0.091781756	0.008729753	0.521278772	0.057186701	0.011065644
Blood	4	72	36	0.477004255	0.12827234	0.01627234	0.261719149	0.101344681	0.011744681
FRT	4	67	34	0.211188811	0.302097902	0.044755245	0.205594406	0.195804196	0.033566434
FRT	4	68	34	0.290780142	0.374113475	0.09929078	0.074468085	0.117021277	0.042553191
FRT	4	69	35	0.246312684	0.342182891	0.067109145	0.191740413	0.120943953	0.029498525
FRT	4	70	35	0.230538922	0.344311377	0.055389222	0.118263473	0.196107784	0.05239521
FRT	4	71	36	0.222686152	0.16144746	0.056019485	0.284968685	0.144398051	0.129784273
FRT	4	72	36	0.245566166	0.346521146	0.141882674	0.094133697	0.128240109	0.043656207
Blood	0	81	0	0.906	0.0835	0.0106	0	0	0
Blood	0	82	0	0.856	0.13	0.0127	0	0	0
Blood	0	83	0	0.895	0.0921	0.0117	0	0	0
Blood	0	84	0	0.884	0.103	0.012	0	0	0
Blood	0	85	0	0.912	0.0769	0.0114	0	0	0
Blood	0	86	0	0.837	0.148	0.0131	0	0	0
Blood	0	87	0	0.817	0.167	0.0138	0	0	0
Blood	0	88	0	0.855	0.13	0.0124	0	0	0
FRT	0	86	0	0.545	0.419	0.0323	0	0	0
FRT	0	87	0	0.39	0.558	0.0492	0	0	0
FRT	0	88	0	0.462	0.481	0.0575	0	0	0
Blood	0	89	0	0.896	0.0885	0.0143	0	0	0
Blood	0	90	0	0.897	0.087	0.0147	0	0	0
Blood	0	91	0	0.888	0.0975	0.0134	0	0	0
FRT	0	89	0	0.371	0.578	0.051	0	0	0
FRT	0	90	0	0.225	0.689	0.0881	0	0	0
FRT	0	91	0	0.413	0.464	0.122	0	0	0
Blood	0	92	0	0.877	0.108	0.0183	0	0	0
Blood	0	93	0	0.858	0.126	0.02	0	0	0
Blood	0	94	0	0.875	0.113	0.0165	0	0	0
Blood	0	95	0	0.932	0.0534	0.018	0	0	0
FRT	0	92	0	0.533	0.255	0.231	0	0	0
FRT	0	93	0	0.293	0.613	0.103	0	0	0
FRT	0	94	0	0.409	0.516	0.0837	0	0	0
FRT	0	95	0	0.411	0.482	0.118	0	0	0
