## Supplementary resource 1 for "Probabilistic migration events drive transient tissue residency of lymphocytes during homeostasis": B_parabiosis_data_iel.csv

tissue	week	mouse	pair	host.b.naive	host.b.activ	host.b.cd69p	donor.b.naive	donor.b.activ	donor.b.cd69p
Blood	1	45	23	0.287678208	0.027082727	0.006522161	0.595213849	0.069440403	0.011395597
Blood	1	46	23	0.726966424	0.067765155	0.010729633	0.175079504	0.014378249	0.002918893
Blood	1	47	24	0.322919945	0.027788213	0.005716026	0.564526118	0.06690695	0.009340576
Blood	1	48	24	0.67799952	0.098491913	0.012243212	0.182795556	0.02244811	0.003663638
Blood	4	49	25	0.316940046	0.024273636	0.004233491	0.52137629	0.122978042	0.007765455
Blood	4	50	25	0.516379694	0.125051122	0.008736627	0.321927511	0.021219216	0.00429126
Blood	4	51	26	0.30447817	0.016618705	0.004773955	0.582936617	0.081290771	0.008452905
Blood	4	52	26	0.632529033	0.085694838	0.008869534	0.256542757	0.010737901	0.003736734
IEL	1	45	23	0.008264463	0.090909091	0.636363636	0.074380165	0.132231405	0.049586777
IEL	1	46	23	0.051282051	0.384615385	0.538461538	0.008547009	0	0
IEL	1	47	24	0.020408163	0.06122449	0.302040816	0.187755102	0.375510204	0.044897959
IEL	4	49	25	0.01734104	0.040462428	0.132947977	0.190751445	0.566473988	0.046242775
IEL	4	50	25	0.204472843	0.370607029	0.293929712	0.031948882	0.031948882	0.060702875
IEL	4	52	26	0.174311927	0.302752294	0.45412844	0.02293578	0.02293578	0.013761468
Blood	2	53	27	0.284825052	0.059367116	0.0052786	0.5866376	0.053156192	0.007842492
Blood	2	54	27	0.501944939	0.241489009	0.009287459	0.185477792	0.052754576	0.003588336
Blood	2	55	28	0.323393072	0.07857308	0.006180725	0.514277719	0.065031451	0.007531238
Blood	2	56	28	0.455955178	0.206397976	0.00797036	0.243882162	0.075853967	0.004879812
Blood	2	57	29	0.411495954	0.12394395	0.010056408	0.394522576	0.046989459	0.008627071
Blood	2	58	29	0.49722862	0.14520007099999999	0.008503961	0.219103541	0.116904153	0.005213738
IEL	2	53	27	0.06405694	0.117437722	0.060498221	0.366548043	0.352313167	0.035587189
IEL	2	55	28	0.056122449	0.178571429	0.117346939	0.326530612	0.234693878	0.066326531
IEL	2	56	28	0.271356784	0.366834171	0.221105528	0.065326633	0.065326633	0.015075377
IEL	2	57	29	0.136612022	0.225865209	0.112932605	0.224043716	0.262295082	0.027322404
IEL	2	58	29	0.209302326	0.333333333	0.228682171	0.07751938	0.135658915	0.007751938
Blood	1	59	30	0.425639601	0.123970003	0.009721322	0.395086875	0.033206802	0.007561028
Blood	1	60	30	0.612419186	0.073824917	0.012515289	0.222785252	0.068189761	0.006159357
Blood	1	61	31	0.335035705	0.070595679	0.007321703	0.534800687	0.040698725	0.008835759
Blood	1	62	31	0.706151872	0.069338384	0.011882216	0.174964873	0.031492455	0.003696011
Blood	8	63	32	0.39380002	0.148001493	0.008239227	0.373285715	0.064200483	0.005589272
Blood	8	64	32	0.349299164	0.186924766	0.008317149	0.298720763	0.140652706	0.008000507
Blood	8	65	33	0.705133854	0.192929275	0.016355017	0.065085212	0.013922913	0.001268924
Blood	8	66	33	0.057942497	0.011852401	0.001018566	0.652414464	0.255011806	0.014167323
IEL	1	59	30	0.076923077	0.348178138	0.233805668	0.097165992	0.219635628	0.019230769
IEL	1	60	30	0.177838577	0.534883721	0.084815321	0.025991792	0.143638851	0.009575923
IEL	1	61	31	0.049286641	0.295719844	0.092088197	0.189364462	0.338521401	0.016861219
IEL	1	62	31	0.180232558	0.562015504	0.104651163	0.027131783	0.110465116	0.011627907
IEL	8	63	32	0.048206278	0.44058296	0.072869955	0.087443946	0.325112108	0.028026906
IEL	8	64	32	0.087719298	0.334586466	0.022556391	0.055137845	0.437343358	0.060150376
IEL	8	65	33	0.056510118	0.72279496	0.128675067	0.012982054	0.064910271	0.009545628
IEL	8	66	33	0.009247028	0.060766182	0.003963012	0.064729194	0.782034346	0.07661823
Blood	4	67	34	0.340383591	0.160947537	0.008995027	0.419231684	0.058263756	0.007488303
Blood	4	68	34	0.448564489	0.115227004	0.010101513	0.2874385	0.124718191	0.00854456
Blood	4	69	35	0.406599246	0.161741515	0.009787453	0.352074049	0.058827563	0.006410696
Blood	4	70	35	0.388960334	0.116444962	0.00900213	0.355001407	0.115822047	0.010710123
Blood	4	71	36	0.306155158	0.091781756	0.008729753	0.521278772	0.057186701	0.011065644
Blood	4	72	36	0.477004255	0.12827234	0.01627234	0.261719149	0.101344681	0.011744681
IEL	4	67	34	0.057442197	0.384393064	0.034682081	0.124638728	0.37716763	0.016979769
IEL	4	68	34	0.106870229	0.375063613	0.06259542	0.052417303	0.37302799	0.024936387
IEL	4	69	35	0.028915404	0.478985274	0.061593035	0.047189079	0.355369236	0.02579813
IEL	4	70	35	0.030573248	0.448407643	0.045859873	0.017834395	0.417197452	0.034394904
IEL	4	71	36	0.068767298	0.264637002	0.043431978	0.169469874	0.396636151	0.050457739
IEL	4	72	36	0.084257206	0.359201774	0.317073171	0.031042129	0.184035477	0.024390244
Blood	0	81	0	0.906	0.0835	0.0106	0	0	0
Blood	0	82	0	0.856	0.13	0.0127	0	0	0
Blood	0	83	0	0.895	0.0921	0.0117	0	0	0
Blood	0	84	0	0.884	0.103	0.012	0	0	0
Blood	0	85	0	0.912	0.0769	0.0114	0	0	0
Blood	0	86	0	0.837	0.148	0.0131	0	0	0
Blood	0	87	0	0.817	0.167	0.0138	0	0	0
Blood	0	88	0	0.855	0.13	0.0124	0	0	0
IEL	0	86	0	0.688	0.234	0.0721	0	0	0
IEL	0	87	0	0.623	0.247	0.123	0	0	0
IEL	0	88	0	0.638	0.296	0.0574	0	0	0
Blood	0	89	0	0.896	0.0885	0.0143	0	0	0
Blood	0	90	0	0.897	0.087	0.0147	0	0	0
Blood	0	91	0	0.888	0.0975	0.0134	0	0	0
IEL	0	89	0	0.185	0.296	0.519	0	0	0
IEL	0	90	0	0.0455	0.364	0.591	0	0	0
IEL	0	91	0	0.125	0.525	0.35	0	0	0
Blood	0	92	0	0.877	0.108	0.0183	0	0	0
Blood	0	93	0	0.858	0.126	0.02	0	0	0
Blood	0	94	0	0.875	0.113	0.0165	0	0	0
Blood	0	95	0	0.932	0.0534	0.018	0	0	0
