## Supplementary resource 1 for "Probabilistic migration events drive transient tissue residency of lymphocytes during homeostasis": B_parabiosis_data_kidney.csv

tissue	week	mouse	pair	host.b.naive	host.b.activ	host.b.cd69p	donor.b.naive	donor.b.activ	donor.b.cd69p
Blood	1	45	23	0.287678208	0.027082727	0.006522161	0.595213849	0.069440403	0.011395597
Blood	1	46	23	0.726966424	0.067765155	0.010729633	0.175079504	0.014378249	0.002918893
Blood	1	47	24	0.322919945	0.027788213	0.005716026	0.564526118	0.06690695	0.009340576
Blood	1	48	24	0.67799952	0.098491913	0.012243212	0.182795556	0.02244811	0.003663638
Blood	4	49	25	0.316940046	0.024273636	0.004233491	0.52137629	0.122978042	0.007765455
Blood	4	50	25	0.516379694	0.125051122	0.008736627	0.321927511	0.021219216	0.00429126
Blood	4	51	26	0.30447817	0.016618705	0.004773955	0.582936617	0.081290771	0.008452905
Blood	4	52	26	0.632529033	0.085694838	0.008869534	0.256542757	0.010737901	0.003736734
Kidney	1	45	23	0.046235139	0.253632761	0.007926024	0.132100396	0.538969617	0.017173052
Kidney	1	46	23	0.155333103	0.580255437	0.012081464	0.042457715	0.198826372	0.003451847
Kidney	1	47	24	0.035765379	0.278969957	0.017167382	0.100143062	0.556509299	0.010014306
Kidney	1	48	24	0.054203314	0.762528124	0.049907957	0.005318061	0.122315402	0.002863571
Kidney	4	49	25	0.040229885	0.313218391	0.014367816	0.077586207	0.540229885	0.00862069
Kidney	4	50	25	0.048470161	0.63556498	0.007876401	0.026658588	0.274159346	0.004241139
Kidney	4	51	26	0.064945227	0.298904538	0.006259781	0.096244131	0.510172144	0.01486698
Kidney	4	52	26	0.114778325	0.639901478	0.012807882	0.05320197	0.169950739	0.003448276
Blood	2	53	27	0.284825052	0.059367116	0.0052786	0.5866376	0.053156192	0.007842492
Blood	2	54	27	0.501944939	0.241489009	0.009287459	0.185477792	0.052754576	0.003588336
Blood	2	55	28	0.323393072	0.07857308	0.006180725	0.514277719	0.065031451	0.007531238
Blood	2	56	28	0.455955178	0.206397976	0.00797036	0.243882162	0.075853967	0.004879812
Blood	2	57	29	0.411495954	0.12394395	0.010056408	0.394522576	0.046989459	0.008627071
Blood	2	58	29	0.49722862	0.14520007099999999	0.008503961	0.219103541	0.116904153	0.005213738
Kidney	2	53	27	0.082872928	0.270718232	0.002209945	0.208839779	0.411049724	0.013259669
Kidney	2	54	27	0.264478764	0.472393822	0.015926641	0.101640927	0.136003861	0.003378378
Kidney	2	55	28	0.125669551	0.273588793	0.019777503	0.252163164	0.312731768	0.008240626
Kidney	2	56	28	0.27363534	0.403207653	0.009425999	0.12155318	0.181344963	0.005205402
Kidney	2	57	29	0.131524008	0.394572025	0.036534447	0.164926931	0.237995825	0.024008351
Kidney	2	58	29	0.227286312	0.406007173	0.021518231	0.079946204	0.244321578	0.012104005
Blood	1	59	30	0.425639601	0.123970003	0.009721322	0.395086875	0.033206802	0.007561028
Blood	1	60	30	0.612419186	0.073824917	0.012515289	0.222785252	0.068189761	0.006159357
Blood	1	61	31	0.335035705	0.070595679	0.007321703	0.534800687	0.040698725	0.008835759
Blood	1	62	31	0.706151872	0.069338384	0.011882216	0.174964873	0.031492455	0.003696011
Blood	8	63	32	0.39380002	0.148001493	0.008239227	0.373285715	0.064200483	0.005589272
Blood	8	64	32	0.349299164	0.186924766	0.008317149	0.298720763	0.140652706	0.008000507
Blood	8	65	33	0.705133854	0.192929275	0.016355017	0.065085212	0.013922913	0.001268924
Blood	8	66	33	0.057942497	0.011852401	0.001018566	0.652414464	0.255011806	0.014167323
Kidney	1	59	30	0.174698795	0.340361446	0.030120482	0.171686747	0.240963855	0.009036145
Kidney	1	60	30	0.43820598	0.274916944	0.013122924	0.131395349	0.117607973	0.004318937
Kidney	1	61	31	0.231016043	0.122994652	0.004278075	0.451336898	0.150802139	0.014973262
Kidney	1	62	31	0.540484786	0.240330067	0.016503352	0.104693141	0.068592058	0.002578649
Kidney	8	63	32	0.227021372	0.29816171	0.010237633	0.232700643	0.21080556	0.004633089
Kidney	8	64	32	0.171867864	0.339625514	0.008372659	0.140660679	0.297001066	0.02633582
Kidney	8	65	33	0.308329022	0.331091568	0.235385411	0.029487843	0.035178479	5.17331e-4
Kidney	8	66	33	0.03183315	0.040614709	5.48847e-4	0.364160263	0.520856202	0.016190999
Blood	4	67	34	0.340383591	0.160947537	0.008995027	0.419231684	0.058263756	0.007488303
Blood	4	68	34	0.448564489	0.115227004	0.010101513	0.2874385	0.124718191	0.00854456
Blood	4	69	35	0.406599246	0.161741515	0.009787453	0.352074049	0.058827563	0.006410696
Blood	4	70	35	0.388960334	0.116444962	0.00900213	0.355001407	0.115822047	0.010710123
Blood	4	71	36	0.306155158	0.091781756	0.008729753	0.521278772	0.057186701	0.011065644
Blood	4	72	36	0.477004255	0.12827234	0.01627234	0.261719149	0.101344681	0.011744681
Kidney	4	67	34	0.096582467	0.370728083	0.014858841	0.196136701	0.297919762	0.022288262
Kidney	4	68	34	0.218034653	0.375616542	0.013911724	0.113190844	0.264196282	0.008473504
Kidney	4	69	35	0.174121406	0.414270501	0.018104366	0.168264111	0.212460064	0.007454739
Kidney	4	70	35	0.201646091	0.30600401	0.007913897	0.172100876	0.276142239	0.031761106
Kidney	4	71	36	0.169294037	0.178204249	0.041809459	0.267991775	0.191912269	0.148046607
Kidney	4	72	36	0.302734375	0.33984375	0.014160156	0.139160156	0.19140625	0.010742188
Blood	0	81	0	0.906	0.0835	0.0106	0	0	0
Blood	0	82	0	0.856	0.13	0.0127	0	0	0
Blood	0	83	0	0.895	0.0921	0.0117	0	0	0
Blood	0	84	0	0.884	0.103	0.012	0	0	0
Blood	0	85	0	0.912	0.0769	0.0114	0	0	0
Kidney	0	81	0	0.542	0.407	0.0458	0	0	0
Kidney	0	82	0	0.502	0.398	0.0955	0	0	0
Kidney	0	83	0	0.59	0.378	0.0234	0	0	0
Kidney	0	84	0	0.565	0.404	0.0239	0	0	0
Kidney	0	85	0	0.638	0.33	0.027	0	0	0
Blood	0	86	0	0.837	0.148	0.0131	0	0	0
Blood	0	87	0	0.817	0.167	0.0138	0	0	0
Blood	0	88	0	0.855	0.13	0.0124	0	0	0
Kidney	0	86	0	0.653	0.323	0.0183	0	0	0
Kidney	0	87	0	0.576	0.412	0.0085	0	0	0
Kidney	0	88	0	0.727	0.247	0.0246	0	0	0
Blood	0	89	0	0.896	0.0885	0.0143	0	0	0
Blood	0	90	0	0.897	0.087	0.0147	0	0	0
Blood	0	91	0	0.888	0.0975	0.0134	0	0	0
Kidney	0	89	0	0.644	0.337	0.0195	0	0	0
Kidney	0	90	0	0.708	0.276	0.0154	0	0	0
Kidney	0	91	0	0.572	0.408	0.0151	0	0	0
Blood	0	92	0	0.877	0.108	0.0183	0	0	0
Blood	0	93	0	0.858	0.126	0.02	0	0	0
Blood	0	94	0	0.875	0.113	0.0165	0	0	0
Blood	0	95	0	0.932	0.0534	0.018	0	0	0
Kidney	0	92	0	0.58	0.389	0.0466	0	0	0
Kidney	0	93	0	0.502	0.47	0.0374	0	0	0
Kidney	0	94	0	0.546	0.427	0.0397	0	0	0
