## Supplementary resource 1 for "Probabilistic migration events drive transient tissue residency of lymphocytes during homeostasis": B_parabiosis_data_liver.csv

tissue	week	mouse	pair	host.b.naive	host.b.activ	host.b.cd69p	donor.b.naive	donor.b.activ	donor.b.cd69p
Blood	1	45	23	0.287678208	0.027082727	0.006522161	0.595213849	0.069440403	0.011395597
Blood	1	46	23	0.726966424	0.067765155	0.010729633	0.175079504	0.014378249	0.002918893
Blood	1	47	24	0.322919945	0.027788213	0.005716026	0.564526118	0.06690695	0.009340576
Blood	1	48	24	0.67799952	0.098491913	0.012243212	0.182795556	0.02244811	0.003663638
Blood	4	49	25	0.316940046	0.024273636	0.004233491	0.52137629	0.122978042	0.007765455
Blood	4	50	25	0.516379694	0.125051122	0.008736627	0.321927511	0.021219216	0.00429126
Blood	4	51	26	0.30447817	0.016618705	0.004773955	0.582936617	0.081290771	0.008452905
Blood	4	52	26	0.632529033	0.085694838	0.008869534	0.256542757	0.010737901	0.003736734
Liver	1	45	23	0.117892699	0.053733407	0.005779867	0.50425885	0.300138274	0.010564159
Liver	1	46	23	0.669333085	0.220805041	0.01171984	0.071958422	0.018719189	0.001557995
Liver	1	47	24	0.159740451	0.048724377	0.021589736000000002	0.50724082	0.240377525	0.015248488
Liver	1	48	24	0.540494311	0.269353475	0.029674047	0.111892681	0.035343635	0.006765068
Liver	4	49	25	0.174918995	0.062921447	0.017304493	0.371004466	0.352815483	0.014843682
Liver	4	50	25	0.341143619	0.28669707	0.023015382	0.248154518	0.082602226	0.012155059
Liver	4	51	26	0.17892634	0.023878854	0.014398415	0.555138905	0.210389544	0.012925562
Liver	4	52	26	0.467108999	0.2086076	0.009626506	0.251897962	0.054089294	0.004342706
Blood	2	53	27	0.284825052	0.059367116	0.0052786	0.5866376	0.053156192	0.007842492
Blood	2	54	27	0.501944939	0.241489009	0.009287459	0.185477792	0.052754576	0.003588336
Blood	2	55	28	0.323393072	0.07857308	0.006180725	0.514277719	0.065031451	0.007531238
Blood	2	56	28	0.455955178	0.206397976	0.00797036	0.243882162	0.075853967	0.004879812
Blood	2	57	29	0.411495954	0.12394395	0.010056408	0.394522576	0.046989459	0.008627071
Blood	2	58	29	0.49722862	0.14520007099999999	0.008503961	0.219103541	0.116904153	0.005213738
Liver	2	53	27	0.211466942	0.147623967	0.005289256	0.379235537	0.237376033	0.007665289
Liver	2	54	27	0.4122999	0.304918084	0.008535518	0.178448599	0.083385443	0.003658079
Liver	2	55	28	0.239259375	0.169202893	0.007927183	0.382882947	0.181518339	0.007573291
Liver	2	56	28	0.384246921	0.2426889	0.007149031	0.205863286	0.14476338	0.004465894
Liver	2	57	29	0.337239974	0.212217493	0.012769019	0.293957197	0.120736167	0.011989689
Liver	2	58	29	0.408518429	0.213552551	0.010985556	0.18762368	0.162157164	0.006565442
Blood	1	59	30	0.425639601	0.123970003	0.009721322	0.395086875	0.033206802	0.007561028
Blood	1	60	30	0.612419186	0.073824917	0.012515289	0.222785252	0.068189761	0.006159357
Blood	1	61	31	0.335035705	0.070595679	0.007321703	0.534800687	0.040698725	0.008835759
Blood	1	62	31	0.706151872	0.069338384	0.011882216	0.174964873	0.031492455	0.003696011
Blood	8	63	32	0.39380002	0.148001493	0.008239227	0.373285715	0.064200483	0.005589272
Blood	8	64	32	0.349299164	0.186924766	0.008317149	0.298720763	0.140652706	0.008000507
Blood	8	65	33	0.705133854	0.192929275	0.016355017	0.065085212	0.013922913	0.001268924
Blood	8	66	33	0.057942497	0.011852401	0.001018566	0.652414464	0.255011806	0.014167323
Liver	1	59	30	0.224316371	0.321032966	0.013127005	0.245213768	0.167675165	0.00492676
Liver	1	60	30	0.393481622	0.306910908	0.012061377	0.115903414	0.147258237	0.003663614
Liver	1	61	31	0.228454318	0.161896481	0.008091275	0.427063186	0.148552975	0.006866938
Liver	1	62	31	0.527641379	0.247903448	0.011393103	0.113172414	0.074455172	0.003213793
Liver	8	63	32	0.281677366	0.255413195	0.007993444	0.289807403	0.149454992	0.003939353
Liver	8	64	32	0.288939967	0.203970565	0.00512966	0.241493507	0.238581296	0.010977241
Liver	8	65	33	0.431896552	0.412722469	0.039947164	0.051612903	0.04958287	0.001501669
Liver	8	66	33	0.037006203	0.057035586	0.001158994	0.324420503	0.553493307	0.013761019
Blood	4	67	34	0.340383591	0.160947537	0.008995027	0.419231684	0.058263756	0.007488303
Blood	4	68	34	0.448564489	0.115227004	0.010101513	0.2874385	0.124718191	0.00854456
Blood	4	69	35	0.406599246	0.161741515	0.009787453	0.352074049	0.058827563	0.006410696
Blood	4	70	35	0.388960334	0.116444962	0.00900213	0.355001407	0.115822047	0.010710123
Blood	4	71	36	0.306155158	0.091781756	0.008729753	0.521278772	0.057186701	0.011065644
Blood	4	72	36	0.477004255	0.12827234	0.01627234	0.261719149	0.101344681	0.011744681
Liver	4	67	34	0.23500374	0.241685365	0.007404637	0.366168038	0.137771129	0.006980803
Liver	4	68	34	0.305759779	0.253320606	0.009037735	0.172651204	0.243957919	0.008976807
Liver	4	69	35	0.299874372	0.262123116	0.01790201	0.282160804	0.125942211	0.006501256
Liver	4	70	35	0.308312636	0.189586975	0.008064269	0.268665869	0.205500874	0.013767516
Liver	4	71	36	0.228698118	0.190668318	0.012503495	0.40526505	0.14572764	0.012343706
Liver	4	72	36	0.390473365	0.214349282	0.014408611	0.201339153	0.165571895	0.0084756539999999991
Blood	0	81	0	0.906	0.0835	0.0106	0	0	0
Blood	0	82	0	0.856	0.13	0.0127	0	0	0
Blood	0	83	0	0.895	0.0921	0.0117	0	0	0
Blood	0	84	0	0.884	0.103	0.012	0	0	0
Blood	0	85	0	0.912	0.0769	0.0114	0	0	0
Liver	0	81	0	0.794	0.194	0.0084	0	0	0
Liver	0	82	0	0.767	0.217	0.0116	0	0	0
Liver	0	83	0	0.815	0.173	0.0086	0	0	0
Liver	0	84	0	0.837	0.154	0.0066	0	0	0
Liver	0	85	0	0.849	0.142	0.0083	0	0	0
Blood	0	86	0	0.837	0.148	0.0131	0	0	0
Blood	0	87	0	0.817	0.167	0.0138	0	0	0
Blood	0	88	0	0.855	0.13	0.0124	0	0	0
Liver	0	87	0	0.746	0.242	0.0081	0	0	0
Liver	0	88	0	0.764	0.223	0.0088	0	0	0
Liver	0	86	0	0.823	0.165	0.0095	0	0	0
Blood	0	89	0	0.896	0.0885	0.0143	0	0	0
Blood	0	90	0	0.897	0.087	0.0147	0	0	0
Blood	0	91	0	0.888	0.0975	0.0134	0	0	0
Liver	0	89	0	0.818	0.164	0.0166	0	0	0
Liver	0	90	0	0.793	0.193	0.0122	0	0	0
Liver	0	91	0	0.787	0.198	0.012	0	0	0
Blood	0	92	0	0.877	0.108	0.0183	0	0	0
Blood	0	93	0	0.858	0.126	0.02	0	0	0
Blood	0	94	0	0.875	0.113	0.0165	0	0	0
Blood	0	95	0	0.932	0.0534	0.018	0	0	0
Liver	0	92	0	0.82	0.165	0.0213	0	0	0
Liver	0	93	0	0.76	0.229	0.0178	0	0	0
Liver	0	94	0	0.824	0.17	0.0132	0	0	0
Liver	0	95	0	0.845	0.144	0.0178	0	0	0
