## Supplementary resource 1 for "Probabilistic migration events drive transient tissue residency of lymphocytes during homeostasis": B_parabiosis_data_ln.csv

tissue	week	mouse	pair	host.b.naive	host.b.activ	host.b.cd69p	donor.b.naive	donor.b.activ	donor.b.cd69p
Blood	1	45	23	0.287678208	0.027082727	0.006522161	0.595213849	0.069440403	0.011395597
Blood	1	46	23	0.726966424	0.067765155	0.010729633	0.175079504	0.014378249	0.002918893
Blood	1	47	24	0.322919945	0.027788213	0.005716026	0.564526118	0.06690695	0.009340576
Blood	1	48	24	0.67799952	0.098491913	0.012243212	0.182795556	0.02244811	0.003663638
Blood	4	49	25	0.316940046	0.024273636	0.004233491	0.52137629	0.122978042	0.007765455
Blood	4	50	25	0.516379694	0.125051122	0.008736627	0.321927511	0.021219216	0.00429126
Blood	4	51	26	0.30447817	0.016618705	0.004773955	0.582936617	0.081290771	0.008452905
Blood	4	52	26	0.632529033	0.085694838	0.008869534	0.256542757	0.010737901	0.003736734
LN	1	45	23	0.17047269	0.016829299	0.023925992	0.669066025	0.051222912	0.068102902
LN	1	46	23	0.807482693	0.050607074	0.034930455	0.096668981	0.003514088	0.005134356
LN	1	47	24	0.269866706	0.041372278	0.03634642	0.467259087	0.121276131	0.060310292
LN	1	48	24	0.705951912	0.064086809	0.051287996	0.154745067	0.008115189	0.014213174
LN	4	49	25	0.253818128	0.019615059	0.012218011	0.545431126	0.124388179	0.041622199
LN	4	50	25	0.538307233	0.111627801	0.051813353	0.260616836	0.019056737	0.016800018
LN	4	51	26	0.279864631	0.013986014	0.023705652	0.577869378	0.062552127	0.041075897
LN	4	52	26	0.621789327	0.068594637	0.033375954	0.246812831	0.013378587	0.014177729
Blood	2	53	27	0.284825052	0.059367116	0.0052786	0.5866376	0.053156192	0.007842492
Blood	2	54	27	0.501944939	0.241489009	0.009287459	0.185477792	0.052754576	0.003588336
Blood	2	55	28	0.323393072	0.07857308	0.006180725	0.514277719	0.065031451	0.007531238
Blood	2	56	28	0.455955178	0.206397976	0.00797036	0.243882162	0.075853967	0.004879812
Blood	2	57	29	0.411495954	0.12394395	0.010056408	0.394522576	0.046989459	0.008627071
Blood	2	58	29	0.49722862	0.14520007099999999	0.008503961	0.219103541	0.116904153	0.005213738
LN	2	53	27	0.28888074	0.039420609	0.045206372	0.51261052	0.038850181	0.071934971
LN	2	54	27	0.554097223	0.071475575	0.049736184	0.263301468	0.02882234	0.028750553
LN	2	55	28	0.306071417	0.035574967	0.05302904	0.504150969	0.025689328	0.073767212
LN	2	56	28	0.519276375	0.065792372	0.037852968	0.30016717	0.042012777	0.03119209
LN	2	57	29	0.400192799	0.060241168	0.092881666	0.335655939	0.02604475	0.082463766
LN	2	58	29	0.536665427	0.077551218	0.048267387	0.239315686	0.059165952	0.031774008
Blood	1	59	30	0.425639601	0.123970003	0.009721322	0.395086875	0.033206802	0.007561028
Blood	1	60	30	0.612419186	0.073824917	0.012515289	0.222785252	0.068189761	0.006159357
Blood	1	61	31	0.335035705	0.070595679	0.007321703	0.534800687	0.040698725	0.008835759
Blood	1	62	31	0.706151872	0.069338384	0.011882216	0.174964873	0.031492455	0.003696011
Blood	8	63	32	0.39380002	0.148001493	0.008239227	0.373285715	0.064200483	0.005589272
Blood	8	64	32	0.349299164	0.186924766	0.008317149	0.298720763	0.140652706	0.008000507
Blood	8	65	33	0.705133854	0.192929275	0.016355017	0.065085212	0.013922913	0.001268924
Blood	8	66	33	0.057942497	0.011852401	0.001018566	0.652414464	0.255011806	0.014167323
LN	1	59	30	0.392676643	0.115053018	0.061242692	0.337181647	0.042314934	0.047022099
LN	1	60	30	0.584373393	0.105341527	0.055960148	0.175136042	0.044210412	0.031594336
LN	1	62	31	0.643255956	0.097135646	0.062755746	0.140253929	0.025928334	0.027668362
LN	8	63	32	0.368118196	0.147978227	0.047433904	0.316796267	0.084136858	0.029237947
LN	8	64	32	0.382828852	0.077080985	0.028457575	0.352922235	0.111455482	0.040371921
LN	8	65	33	0.515047291	0.354041273	0.046216681	0.050730868	0.022570937	0.002149613
LN	8	66	33	0.050404499	0.010375628	0.004150251	0.633725301	0.215767947	0.080313374
Blood	4	67	34	0.340383591	0.160947537	0.008995027	0.419231684	0.058263756	0.007488303
Blood	4	68	34	0.448564489	0.115227004	0.010101513	0.2874385	0.124718191	0.00854456
Blood	4	69	35	0.406599246	0.161741515	0.009787453	0.352074049	0.058827563	0.006410696
Blood	4	70	35	0.388960334	0.116444962	0.00900213	0.355001407	0.115822047	0.010710123
Blood	4	71	36	0.306155158	0.091781756	0.008729753	0.521278772	0.057186701	0.011065644
Blood	4	72	36	0.477004255	0.12827234	0.01627234	0.261719149	0.101344681	0.011744681
LN	4	67	34	0.218681093	0.1966013	0.043101167	0.34942522	0.147649428	0.037603269
LN	4	68	34	0.354170363	0.176868334	0.044847911	0.216196503	0.161511621	0.040175843
LN	4	69	35	0.32104398	0.201985977	0.046496025	0.30081519	0.098795666	0.023885404
LN	4	70	35	0.317756852	0.114229402	0.037531796	0.309839462	0.157219143	0.058521301
LN	4	71	36	0.233811353	0.118857038	0.033410367	0.422335818	0.143252881	0.041583128
LN	4	72	36	0.449004756	0.097469321	0.051513906	0.256179907	0.099817979	0.042706437
Blood	0	81	0	0.906	0.0835	0.0106	0	0	0
Blood	0	82	0	0.856	0.13	0.0127	0	0	0
Blood	0	83	0	0.895	0.0921	0.0117	0	0	0
Blood	0	84	0	0.884	0.103	0.012	0	0	0
Blood	0	85	0	0.912	0.0769	0.0114	0	0	0
LN	0	81	0	0.9	0.0685	0.0314	0	0	0
LN	0	82	0	0.882	0.0804	0.0352	0	0	0
LN	0	83	0	0.889	0.0762	0.0342	0	0	0
LN	0	84	0	0.873	0.0749	0.0525	0	0	0
LN	0	85	0	0.9	0.0683	0.0294	0	0	0
Blood	0	86	0	0.837	0.148	0.0131	0	0	0
Blood	0	87	0	0.817	0.167	0.0138	0	0	0
Blood	0	88	0	0.855	0.13	0.0124	0	0	0
LN	0	87	0	0.839	0.124	0.0348	0	0	0
LN	0	88	0	0.822	0.134	0.0407	0	0	0
LN	0	86	0	0.837	0.124	0.0367	0	0	0
Blood	0	89	0	0.896	0.0885	0.0143	0	0	0
Blood	0	90	0	0.897	0.087	0.0147	0	0	0
Blood	0	91	0	0.888	0.0975	0.0134	0	0	0
LN	0	89	0	0.826	0.111	0.0632	0	0	0
LN	0	90	0	0.889	0.0666	0.0436	0	0	0
LN	0	91	0	0.88	0.0787	0.0406	0	0	0
Blood	0	92	0	0.877	0.108	0.0183	0	0	0
Blood	0	93	0	0.858	0.126	0.02	0	0	0
Blood	0	94	0	0.875	0.113	0.0165	0	0	0
Blood	0	95	0	0.932	0.0534	0.018	0	0	0
LN	0	92	0	0.844	0.108	0.0551	0	0	0
LN	0	93	0	0.843	0.113	0.0506	0	0	0
LN	0	94	0	0.816	0.135	0.0567	0	0	0
LN	0	95	0	0.864	0.0977	0.0458	0	0	0
