## Supplementary resource 1 for "Probabilistic migration events drive transient tissue residency of lymphocytes during homeostasis": B_parabiosis_data_lpl.csv

tissue	week	mouse	pair	host.b.naive	host.b.activ	host.b.cd69p	donor.b.naive	donor.b.activ	donor.b.cd69p
Blood	1	45	23	0.287678208	0.027082727	0.006522161	0.595213849	0.069440403	0.011395597
Blood	1	46	23	0.726966424	0.067765155	0.010729633	0.175079504	0.014378249	0.002918893
Blood	1	47	24	0.322919945	0.027788213	0.005716026	0.564526118	0.06690695	0.009340576
Blood	1	48	24	0.67799952	0.098491913	0.012243212	0.182795556	0.02244811	0.003663638
Blood	4	49	25	0.316940046	0.024273636	0.004233491	0.52137629	0.122978042	0.007765455
Blood	4	50	25	0.516379694	0.125051122	0.008736627	0.321927511	0.021219216	0.00429126
Blood	4	51	26	0.30447817	0.016618705	0.004773955	0.582936617	0.081290771	0.008452905
Blood	4	52	26	0.632529033	0.085694838	0.008869534	0.256542757	0.010737901	0.003736734
LPL	1	45	23	0.030363365	0.121272456	0.047060953	0.117154622	0.475587131	0.204353138
LPL	1	46	23	0.060513282	0.587843314	0.303376857	0.005042774	0.037190455	0.004502476
LPL	1	47	24	0.03286385	0.061032864	0.05399061	0.147887324	0.377934272	0.314553991
LPL	1	48	24	0.056059707	0.556950216	0.325841744	0.004579764	0.048341956	0.005343058
LPL	4	49	25	0.05132481	0.283861404	0.218639985	0.052992403	0.32184547	0.067074301
LPL	4	50	25	0.148015017	0.527038901	0.155523604	0.036504513	0.108235482	0.019889768
LPL	4	51	26	0.035343035	0.097861598	0.047371547	0.120730621	0.41030591	0.284080784
LPL	4	52	26	0.139482139	0.4997165	0.25042525	0.021073521	0.071914572	0.012001512
Blood	2	53	27	0.284825052	0.059367116	0.0052786	0.5866376	0.053156192	0.007842492
Blood	2	54	27	0.501944939	0.241489009	0.009287459	0.185477792	0.052754576	0.003588336
Blood	2	55	28	0.323393072	0.07857308	0.006180725	0.514277719	0.065031451	0.007531238
Blood	2	56	28	0.455955178	0.206397976	0.00797036	0.243882162	0.075853967	0.004879812
Blood	2	57	29	0.411495954	0.12394395	0.010056408	0.394522576	0.046989459	0.008627071
Blood	2	58	29	0.49722862	0.14520007099999999	0.008503961	0.219103541	0.116904153	0.005213738
LPL	2	53	27	0.078928443	0.236245955	0.158216469	0.168464581	0.3067242	0.044768069
LPL	2	54	27	0.115508021	0.462490451	0.156608098	0.040947288	0.192513369	0.024751719
LPL	2	55	28	0.069183717	0.269246994	0.175595866	0.126028264	0.307319131	0.045665471
LPL	2	56	28	0.101393857	0.397927717	0.15492784	0.050573578	0.246700382	0.040952263
LPL	2	57	29	0.077509706	0.390876317	0.169162507	0.086799778	0.226289517	0.041320022
LPL	2	58	29	0.033435126	0.36418448	0.374990212	0.009631196	0.194972986	0.02020202
Blood	1	59	30	0.425639601	0.123970003	0.009721322	0.395086875	0.033206802	0.007561028
Blood	1	60	30	0.612419186	0.073824917	0.012515289	0.222785252	0.068189761	0.006159357
Blood	1	61	31	0.335035705	0.070595679	0.007321703	0.534800687	0.040698725	0.008835759
Blood	1	62	31	0.706151872	0.069338384	0.011882216	0.174964873	0.031492455	0.003696011
Blood	8	63	32	0.39380002	0.148001493	0.008239227	0.373285715	0.064200483	0.005589272
Blood	8	64	32	0.349299164	0.186924766	0.008317149	0.298720763	0.140652706	0.008000507
Blood	8	65	33	0.705133854	0.192929275	0.016355017	0.065085212	0.013922913	0.001268924
Blood	8	66	33	0.057942497	0.011852401	0.001018566	0.652414464	0.255011806	0.014167323
LPL	1	59	30	0.103286385	0.292488263	0.283192488	0.110798122	0.1542723	0.051079812
LPL	1	60	30	0.171889701	0.419845118	0.231164507	0.039371788	0.111167402	0.016211913
LPL	1	61	31	0.059043966	0.31138979	0.106255533	0.121864857	0.352404839	0.042874004
LPL	1	62	31	0.217111473	0.422981207	0.199605252	0.048227924	0.088560886	0.013472925
LPL	8	63	32	0.101988236	0.393466531	0.133294444	0.096203393	0.230567303	0.04005639
LPL	8	64	32	0.066485753	0.220262325	0.165535957	0.05608322	0.251469923	0.237449118
LPL	8	65	33	0.126145251	0.526927374	0.24972067	0.018659218	0.057765363	0.017318436
LPL	8	66	33	0.005461496	0.024030584	0.014199891	0.067722556	0.424358274	0.460404151
Blood	4	67	34	0.340383591	0.160947537	0.008995027	0.419231684	0.058263756	0.007488303
Blood	4	68	34	0.448564489	0.115227004	0.010101513	0.2874385	0.124718191	0.00854456
Blood	4	69	35	0.406599246	0.161741515	0.009787453	0.352074049	0.058827563	0.006410696
Blood	4	70	35	0.388960334	0.116444962	0.00900213	0.355001407	0.115822047	0.010710123
Blood	4	71	36	0.306155158	0.091781756	0.008729753	0.521278772	0.057186701	0.011065644
Blood	4	72	36	0.477004255	0.12827234	0.01627234	0.261719149	0.101344681	0.011744681
LPL	4	67	34	0.057396323	0.373610517	0.138894827	0.093255665	0.291310389	0.04328773
LPL	4	68	34	0.04887247	0.351766336	0.188486108	0.028592319	0.33190949	0.049911491
LPL	4	69	35	0.038472158	0.385181776	0.206350667	0.049608836	0.249516797	0.06985734
LPL	4	70	35	0.038956707	0.265359216	0.273697552	0.027950103	0.317523848	0.07517844
LPL	4	71	36	0.067274588	0.2964083	0.103703359	0.129105797	0.320182376	0.081278496
LPL	4	72	36	0.065264039	0.338776365	0.296226514	0.027843199	0.230125085	0.040770398
Blood	0	81	0	0.906	0.0835	0.0106	0	0	0
Blood	0	82	0	0.856	0.13	0.0127	0	0	0
Blood	0	83	0	0.895	0.0921	0.0117	0	0	0
Blood	0	84	0	0.884	0.103	0.012	0	0	0
Blood	0	85	0	0.912	0.0769	0.0114	0	0	0
LPL	0	81	0	0.0028	0.872	0.126	0	0	0
LPL	0	82	0	0.0046	0.801	0.196	0	0	0
LPL	0	83	0	6.1e-4	0.867	0.133	0	0	0
LPL	0	84	0	0.001	0.893	0.109	0	0	0
Blood	0	86	0	0.837	0.148	0.0131	0	0	0
Blood	0	87	0	0.817	0.167	0.0138	0	0	0
Blood	0	88	0	0.855	0.13	0.0124	0	0	0
LPL	0	87	0	0.0569	0.844	0.0963	0	0	0
LPL	0	88	0	0.0395	0.762	0.197	0	0	0
LPL	0	86	0	0.0031	0.867	0.132	0	0	0
Blood	0	89	0	0.896	0.0885	0.0143	0	0	0
Blood	0	90	0	0.897	0.087	0.0147	0	0	0
Blood	0	91	0	0.888	0.0975	0.0134	0	0	0
LPL	0	89	0	0.265	0.232	0.503	0	0	0
LPL	0	90	0	0.37	0.294	0.334	0	0	0
LPL	0	91	0	0.239	0.288	0.47	0	0	0
Blood	0	92	0	0.877	0.108	0.0183	0	0	0
Blood	0	93	0	0.858	0.126	0.02	0	0	0
Blood	0	94	0	0.875	0.113	0.0165	0	0	0
Blood	0	95	0	0.932	0.0534	0.018	0	0	0
LPL	0	92	0	0.0712	0.593	0.349	0	0	0
LPL	0	93	0	0.0057	0.381	0.617	0	0	0
LPL	0	94	0	0.0549	0.536	0.42	0	0	0
