## Supplementary resource 1 for "Probabilistic migration events drive transient tissue residency of lymphocytes during homeostasis": B_parabiosis_data_lung.csv

tissue	week	mouse	pair	host.b.naive	host.b.activ	host.b.cd69p	donor.b.naive	donor.b.activ	donor.b.cd69p
Blood	1	45	23	0.287678208	0.027082727	0.006522161	0.595213849	0.069440403	0.011395597
Blood	1	46	23	0.726966424	0.067765155	0.010729633	0.175079504	0.014378249	0.002918893
Blood	1	47	24	0.322919945	0.027788213	0.005716026	0.564526118	0.06690695	0.009340576
Blood	1	48	24	0.67799952	0.098491913	0.012243212	0.182795556	0.02244811	0.003663638
Blood	4	49	25	0.316940046	0.024273636	0.004233491	0.52137629	0.122978042	0.007765455
Blood	4	50	25	0.516379694	0.125051122	0.008736627	0.321927511	0.021219216	0.00429126
Blood	4	51	26	0.30447817	0.016618705	0.004773955	0.582936617	0.081290771	0.008452905
Blood	4	52	26	0.632529033	0.085694838	0.008869534	0.256542757	0.010737901	0.003736734
Lung	1	45	23	0.2	0.074673629	0.01618799	0.394778068	0.252219321	0.059530026
Lung	1	46	23	0.65986014	0.193566434	0.018741259	0.10965035	0.012867133	0.001678322
Lung	1	47	24	0.23609923	0.064371257	0.011334474	0.461077844	0.168306245	0.055175364
Lung	1	48	24	0.440715182	0.404642409	0.06336261	0.070263488	0.017252196	0.001568381
Lung	4	49	25	0.150235212	0.028625763	0.007807026	0.436893204	0.330097087	0.043439095
Lung	4	50	25	0.330734782	0.354453475	0.070824349	0.159064521	0.049096036	0.033338862
Lung	4	51	26	0.143766302	0.01961398	0.010015649	0.449973918	0.268544601	0.106103286
Lung	4	52	26	0.523356996	0.265857568	0.039844287	0.14953057	0.014082894	0.003892833
Blood	2	53	27	0.284825052	0.059367116	0.0052786	0.5866376	0.053156192	0.007842492
Blood	2	54	27	0.501944939	0.241489009	0.009287459	0.185477792	0.052754576	0.003588336
Blood	2	55	28	0.323393072	0.07857308	0.006180725	0.514277719	0.065031451	0.007531238
Blood	2	56	28	0.455955178	0.206397976	0.00797036	0.243882162	0.075853967	0.004879812
Blood	2	57	29	0.411495954	0.12394395	0.010056408	0.394522576	0.046989459	0.008627071
Blood	2	58	29	0.49722862	0.14520007099999999	0.008503961	0.219103541	0.116904153	0.005213738
Lung	2	53	27	0.232254401	0.125780806	0.016467916	0.471039182	0.136286201	0.011641113
Lung	2	54	27	0.281917211	0.542774147	0.010457516	0.116920842	0.039796659	0.003921569
Lung	2	55	28	0.246846497	0.230998124	0.105763633	0.26224206	0.094637428	0.056407271
Lung	2	56	28	0.324220886	0.402952433	0.043193002	0.157827592	0.054127939	0.012392929
Lung	2	57	29	0.317978366	0.252517717	0.031704588	0.287019769	0.084856397	0.022006714
Lung	2	58	29	0.462341946	0.23062122	0.014568444	0.201759208	0.080263881	0.004535459
Blood	1	59	30	0.425639601	0.123970003	0.009721322	0.395086875	0.033206802	0.007561028
Blood	1	60	30	0.612419186	0.073824917	0.012515289	0.222785252	0.068189761	0.006159357
Blood	1	61	31	0.335035705	0.070595679	0.007321703	0.534800687	0.040698725	0.008835759
Blood	1	62	31	0.706151872	0.069338384	0.011882216	0.174964873	0.031492455	0.003696011
Blood	8	63	32	0.39380002	0.148001493	0.008239227	0.373285715	0.064200483	0.005589272
Blood	8	64	32	0.349299164	0.186924766	0.008317149	0.298720763	0.140652706	0.008000507
Blood	8	65	33	0.705133854	0.192929275	0.016355017	0.065085212	0.013922913	0.001268924
Blood	8	66	33	0.057942497	0.011852401	0.001018566	0.652414464	0.255011806	0.014167323
Lung	1	59	30	0.344117647	0.188235294	0.023109244	0.326470588	0.066806723	0.008823529
Lung	1	60	30	0.60005259	0.12200894	0.012490139	0.188929792	0.060347094	0.002629503
Lung	1	61	31	0.145625	0.0225	0.0025	0.671875	0.120625	0.016875
Lung	1	62	31	0.502290854	0.075004242	0.007296793	0.280671984	0.098252164	0.012896657
Lung	8	63	32	0.326985351	0.187740941	0.012721665	0.322898998	0.117810332	0.013723978
Lung	8	64	32	0.322195433	0.194610694	0.020791377	0.276187775	0.138249894	0.032732946
Lung	8	65	33	0.482372777	0.232985898	0.162783568	0.048743102	0.036327406	0.003525445
Lung	8	66	33	0.050602042	0.050348016	0.016867347	0.39247066	0.356906976	0.103439516
Blood	4	67	34	0.340383591	0.160947537	0.008995027	0.419231684	0.058263756	0.007488303
Blood	4	68	34	0.448564489	0.115227004	0.010101513	0.2874385	0.124718191	0.00854456
Blood	4	69	35	0.406599246	0.161741515	0.009787453	0.352074049	0.058827563	0.006410696
Blood	4	70	35	0.388960334	0.116444962	0.00900213	0.355001407	0.115822047	0.010710123
Blood	4	71	36	0.306155158	0.091781756	0.008729753	0.521278772	0.057186701	0.011065644
Blood	4	72	36	0.477004255	0.12827234	0.01627234	0.261719149	0.101344681	0.011744681
Lung	4	67	34	0.229426921	0.252186134	0.017332917	0.35278732	0.134056839	0.010384135
Lung	4	68	34	0.347254254	0.26123543	0.035030855	0.187870099	0.150844605	0.012965156
Lung	4	69	35	0.297501784	0.260528194	0.019414704	0.28965025	0.117915774	0.011420414
Lung	4	70	35	0.291686574	0.273530817	0.043557891	0.22288581	0.135849658	0.029304029
Lung	4	71	36	0.157230859	0.082428865	0.049867996	0.344969199	0.217365796	0.145790554
Lung	4	72	36	0.309909629	0.120909941	0.096135868	0.204269243	0.174820816	0.091773138
Blood	0	81	0	0.906	0.0835	0.0106	0	0	0
Blood	0	82	0	0.856	0.13	0.0127	0	0	0
Blood	0	83	0	0.895	0.0921	0.0117	0	0	0
Blood	0	84	0	0.884	0.103	0.012	0	0	0
Blood	0	85	0	0.912	0.0769	0.0114	0	0	0
Lung	0	81	0	0.587	0.313	0.0963	0	0	0
Lung	0	82	0	0.613	0.306	0.0766	0	0	0
Lung	0	83	0	0.818	0.161	0.0198	0	0	0
Lung	0	84	0	0.567	0.382	0.0497	0	0	0
Lung	0	85	0	0.513	0.36	0.127	0	0	0
Blood	0	86	0	0.837	0.148	0.0131	0	0	0
Blood	0	87	0	0.817	0.167	0.0138	0	0	0
Blood	0	88	0	0.855	0.13	0.0124	0	0	0
Lung	0	88	0	0.731	0.233	0.0349	0	0	0
Lung	0	86	0	0.781	0.205	0.0118	0	0	0
Lung	0	87	0	0.528	0.297	0.173	0	0	0
Blood	0	89	0	0.896	0.0885	0.0143	0	0	0
Blood	0	90	0	0.897	0.087	0.0147	0	0	0
Blood	0	91	0	0.888	0.0975	0.0134	0	0	0
Lung	0	89	0	0.612	0.285	0.103	0	0	0
Lung	0	90	0	0.84	0.12	0.038	0	0	0
Lung	0	91	0	0.737	0.235	0.0271	0	0	0
Blood	0	92	0	0.877	0.108	0.0183	0	0	0
Blood	0	93	0	0.858	0.126	0.02	0	0	0
Blood	0	94	0	0.875	0.113	0.0165	0	0	0
Blood	0	95	0	0.932	0.0534	0.018	0	0	0
Lung	0	92	0	0.855	0.132	0.0174	0	0	0
Lung	0	93	0	0.784	0.197	0.0221	0	0	0
Lung	0	94	0	0.673	0.224	0.108	0	0	0
Lung	0	95	0	0.764	0.128	0.115	0	0	0
