## Supplementary resource 1 for "Probabilistic migration events drive transient tissue residency of lymphocytes during homeostasis": B_parabiosis_data_mln.csv

tissue	week	mouse	pair	host.b.naive	host.b.activ	host.b.cd69p	donor.b.naive	donor.b.activ	donor.b.cd69p
Blood	1	45	23	0.287678208	0.027082727	0.006522161	0.595213849	0.069440403	0.011395597
Blood	1	46	23	0.726966424	0.067765155	0.010729633	0.175079504	0.014378249	0.002918893
Blood	1	47	24	0.322919945	0.027788213	0.005716026	0.564526118	0.06690695	0.009340576
Blood	1	48	24	0.67799952	0.098491913	0.012243212	0.182795556	0.02244811	0.003663638
Blood	4	49	25	0.316940046	0.024273636	0.004233491	0.52137629	0.122978042	0.007765455
Blood	4	50	25	0.516379694	0.125051122	0.008736627	0.321927511	0.021219216	0.00429126
Blood	4	51	26	0.30447817	0.016618705	0.004773955	0.582936617	0.081290771	0.008452905
Blood	4	52	26	0.632529033	0.085694838	0.008869534	0.256542757	0.010737901	0.003736734
MLN	1	45	23	0.16543258	0.037655885	0.021872564	0.577260327	0.139809041	0.05460834
MLN	1	46	23	0.685186685	0.206527902	0.055317081	0.038956832	0.005588402	0.004778489
MLN	1	47	24	0.195309845	0.061685737	0.047807862	0.394188286	0.220969752	0.073694347
MLN	1	48	24	0.434255928	0.352984362	0.069524998	0.085603113	0.031495485	0.01857426
MLN	4	49	25	0.187733333	0.02608	0.020426667	0.56128	0.15456	0.047306667
MLN	4	50	25	0.517399322	0.190886919	0.039854857	0.195467254	0.037178038	0.015287609
MLN	4	51	26	0.191096338	0.026427637	0.019561901	0.560102441	0.160472973	0.039832171
MLN	4	52	26	0.632757349	0.101148456	0.030660626	0.201822779	0.016225898	0.014592772
Blood	2	53	27	0.284825052	0.059367116	0.0052786	0.5866376	0.053156192	0.007842492
Blood	2	54	27	0.501944939	0.241489009	0.009287459	0.185477792	0.052754576	0.003588336
Blood	2	55	28	0.323393072	0.07857308	0.006180725	0.514277719	0.065031451	0.007531238
Blood	2	56	28	0.455955178	0.206397976	0.00797036	0.243882162	0.075853967	0.004879812
Blood	2	57	29	0.411495954	0.12394395	0.010056408	0.394522576	0.046989459	0.008627071
Blood	2	58	29	0.49722862	0.14520007099999999	0.008503961	0.219103541	0.116904153	0.005213738
MLN	2	53	27	0.250350253	0.123827999	0.051406402	0.426123505	0.102220067	0.040521608
MLN	2	54	27	0.429869502	0.194038988	0.03518608	0.22104076	0.090832931	0.019075238
MLN	2	55	28	0.280802501	0.131205932	0.041433452	0.404594025	0.099294904	0.035036709
MLN	2	56	28	0.432195905	0.118426335	0.023524689	0.297551184	0.098594942	0.020473705
MLN	2	57	29	0.365059946	0.180409428	0.063861023	0.28072751	0.067938994	0.037027975
MLN	2	58	29	0.368487528	0.185454163	0.035996211	0.194084833	0.18124408	0.023681718
Blood	1	59	30	0.425639601	0.123970003	0.009721322	0.395086875	0.033206802	0.007561028
Blood	1	60	30	0.612419186	0.073824917	0.012515289	0.222785252	0.068189761	0.006159357
Blood	1	61	31	0.335035705	0.070595679	0.007321703	0.534800687	0.040698725	0.008835759
Blood	1	62	31	0.706151872	0.069338384	0.011882216	0.174964873	0.031492455	0.003696011
Blood	8	63	32	0.39380002	0.148001493	0.008239227	0.373285715	0.064200483	0.005589272
Blood	8	64	32	0.349299164	0.186924766	0.008317149	0.298720763	0.140652706	0.008000507
Blood	8	65	33	0.705133854	0.192929275	0.016355017	0.065085212	0.013922913	0.001268924
Blood	8	66	33	0.057942497	0.011852401	0.001018566	0.652414464	0.255011806	0.014167323
MLN	1	59	30	0.298658468	0.25313024	0.057881498	0.252431526	0.094354388	0.033063164
MLN	1	60	30	0.511573985	0.214205665	0.022877459	0.138424083	0.093442053	0.008463114
MLN	1	61	31	0.216223766	0.182176904	0.043649824	0.376715438	0.127073367	0.045919614
MLN	1	62	31	0.498891688	0.25440806	0.047103275	0.109974811	0.066448363	0.010377834
MLN	8	63	32	0.311924456	0.24990539	0.043962084	0.259735813	0.104854841	0.019228343
MLN	8	64	32	0.169585522	0.250218914	0.015396964	0.196366025	0.332968476	0.023752189
MLN	8	65	33	0.627683344	0.257374777	0.035495093	0.054925474	0.014791979	0.001753542
MLN	8	66	33	0.034560617	0.027245085	0.003431978	0.393413011	0.44474215	0.086401541
Blood	4	67	34	0.340383591	0.160947537	0.008995027	0.419231684	0.058263756	0.007488303
Blood	4	68	34	0.448564489	0.115227004	0.010101513	0.2874385	0.124718191	0.00854456
Blood	4	69	35	0.406599246	0.161741515	0.009787453	0.352074049	0.058827563	0.006410696
Blood	4	70	35	0.388960334	0.116444962	0.00900213	0.355001407	0.115822047	0.010710123
Blood	4	71	36	0.306155158	0.091781756	0.008729753	0.521278772	0.057186701	0.011065644
Blood	4	72	36	0.477004255	0.12827234	0.01627234	0.261719149	0.101344681	0.011744681
MLN	4	67	34	0.237869757	0.223608713	0.04361874	0.340816668	0.115258203	0.032922957
MLN	4	68	34	0.316369214	0.170036252	0.035276074	0.236684328	0.202175125	0.034648634
MLN	4	69	35	0.319155908	0.234550102	0.047971689	0.279113966	0.09391179	0.020643555
MLN	4	70	35	0.232892416	0.188800705	0.025573192	0.243915344	0.265608466	0.036684303
MLN	4	71	36	0.250465434	0.147635596	0.039158496	0.400769517	0.116172273	0.04219933
MLN	4	72	36	0.392261321	0.16781158	0.031613627	0.237627927	0.142296369	0.022501051
Blood	0	81	0	0.906	0.0835	0.0106	0	0	0
Blood	0	82	0	0.856	0.13	0.0127	0	0	0
Blood	0	83	0	0.895	0.0921	0.0117	0	0	0
Blood	0	84	0	0.884	0.103	0.012	0	0	0
Blood	0	85	0	0.912	0.0769	0.0114	0	0	0
MLN	0	81	0	0.848	0.108	0.0433	0	0	0
MLN	0	82	0	0.748	0.151	0.104	0	0	0
MLN	0	83	0	0.798	0.139	0.0621	0	0	0
MLN	0	84	0	0.78	0.179	0.0374	0	0	0
MLN	0	85	0	0.816	0.139	0.0425	0	0	0
Blood	0	86	0	0.837	0.148	0.0131	0	0	0
Blood	0	87	0	0.817	0.167	0.0138	0	0	0
Blood	0	88	0	0.855	0.13	0.0124	0	0	0
MLN	0	86	0	0.789	0.15	0.0592	0	0	0
MLN	0	87	0	0.782	0.146	0.0699	0	0	0
MLN	0	88	0	0.827	0.118	0.0536	0	0	0
Blood	0	89	0	0.896	0.0885	0.0143	0	0	0
Blood	0	90	0	0.897	0.087	0.0147	0	0	0
Blood	0	91	0	0.888	0.0975	0.0134	0	0	0
MLN	0	89	0	0.825	0.102	0.0728	0	0	0
MLN	0	90	0	0.852	0.0977	0.05	0	0	0
MLN	0	91	0	0.839	0.102	0.0582	0	0	0
Blood	0	92	0	0.877	0.108	0.0183	0	0	0
Blood	0	93	0	0.858	0.126	0.02	0	0	0
Blood	0	94	0	0.875	0.113	0.0165	0	0	0
Blood	0	95	0	0.932	0.0534	0.018	0	0	0
MLN	0	92	0	0.827	0.126	0.0557	0	0	0
MLN	0	93	0	0.769	0.152	0.0933	0	0	0
MLN	0	94	0	0.829	0.143	0.0381	0	0	0
MLN	0	95	0	0.832	0.138	0.0397	0	0	0
