## Supplementary resource 1 for "Probabilistic migration events drive transient tissue residency of lymphocytes during homeostasis": B_parabiosis_data_muscle.csv

tissue	week	mouse	pair	host.b.naive	host.b.activ	host.b.cd69p	donor.b.naive	donor.b.activ	donor.b.cd69p
Blood	1	45	23	0.287678208	0.027082727	0.006522161	0.595213849	0.069440403	0.011395597
Blood	1	46	23	0.726966424	0.067765155	0.010729633	0.175079504	0.014378249	0.002918893
Blood	1	47	24	0.322919945	0.027788213	0.005716026	0.564526118	0.06690695	0.009340576
Blood	1	48	24	0.67799952	0.098491913	0.012243212	0.182795556	0.02244811	0.003663638
Blood	4	49	25	0.316940046	0.024273636	0.004233491	0.52137629	0.122978042	0.007765455
Blood	4	50	25	0.516379694	0.125051122	0.008736627	0.321927511	0.021219216	0.00429126
Blood	4	51	26	0.30447817	0.016618705	0.004773955	0.582936617	0.081290771	0.008452905
Blood	4	52	26	0.632529033	0.085694838	0.008869534	0.256542757	0.010737901	0.003736734
Muscle	1	45	23	0.272641638	0.092881951	0.051686573	0.390094126	0.103703917	0.086331246
Muscle	1	46	23	0.692305231	0.133098704	0.034458487	0.107716099	0.021681864	0.007988055
Muscle	1	47	24	0.221078221	0.068338179	0.0110269	0.512353623	0.163226719	0.016937572
Muscle	1	48	24	0.531539549	0.303250798	0.02295451	0.079333089	0.052216929	0.005732084
Muscle	4	49	25	0.002793296	0	0	0.111731844	0.860335196	0.025139665
Muscle	4	50	25	0.383148565	0.257347422	0.027744096	0.203244991	0.10586639	0.017567412
Muscle	4	51	26	0.174711227	0.080266931	0.01297135	0.438158283	0.256961381	0.031811969
Muscle	4	52	26	0.417996815	0.296372323	0.018386126	0.134294815	0.117306671	0.009431959
Blood	2	53	27	0.284825052	0.059367116	0.0052786	0.5866376	0.053156192	0.007842492
Blood	2	54	27	0.501944939	0.241489009	0.009287459	0.185477792	0.052754576	0.003588336
Blood	2	55	28	0.323393072	0.07857308	0.006180725	0.514277719	0.065031451	0.007531238
Blood	2	56	28	0.455955178	0.206397976	0.00797036	0.243882162	0.075853967	0.004879812
Blood	2	57	29	0.411495954	0.12394395	0.010056408	0.394522576	0.046989459	0.008627071
Blood	2	58	29	0.49722862	0.14520007099999999	0.008503961	0.219103541	0.116904153	0.005213738
Muscle	2	53	27	0.200129735	0.129190451	0.024286456	0.4163726	0.172106902	0.049584847
Muscle	2	54	27	0.299178165	0.349242253	0.042750509	0.104124255	0.167609138	0.025936817
Muscle	2	55	28	0.091698113	0.241886792	0.021509434	0.201886792	0.410943396	0.024528302
Muscle	2	56	28	0.457432546	0.130886543	0.041198816	0.244483548	0.087062175	0.032651807
Muscle	2	57	29	0.206061738	0.146377894	0.049539457	0.320201643	0.208986806	0.061986557
Muscle	2	58	29	0.359086623	0.224875387	0.045534151	0.138202209	0.188013606	0.034302169
Blood	1	59	30	0.425639601	0.123970003	0.009721322	0.395086875	0.033206802	0.007561028
Blood	1	60	30	0.612419186	0.073824917	0.012515289	0.222785252	0.068189761	0.006159357
Blood	1	61	31	0.335035705	0.070595679	0.007321703	0.534800687	0.040698725	0.008835759
Blood	1	62	31	0.706151872	0.069338384	0.011882216	0.174964873	0.031492455	0.003696011
Blood	8	63	32	0.39380002	0.148001493	0.008239227	0.373285715	0.064200483	0.005589272
Blood	8	64	32	0.349299164	0.186924766	0.008317149	0.298720763	0.140652706	0.008000507
Blood	8	65	33	0.705133854	0.192929275	0.016355017	0.065085212	0.013922913	0.001268924
Blood	8	66	33	0.057942497	0.011852401	0.001018566	0.652414464	0.255011806	0.014167323
Muscle	1	59	30	0.377570318	0.130159397	0.062798307	0.307357488	0.059886531	0.053312521
Muscle	1	60	30	0.54981234	0.181835679	0.072516474	0.121191707	0.049247585	0.017357963
Muscle	1	61	31	0.293424826	0.160077837	0.030520279	0.363068415	0.105694388	0.024784924
Muscle	1	62	31	0.379315001	0.075346709	0.053972263	0.330990167	0.095958633	0.057768988
Muscle	8	63	32	0.533190873	0.276625078	0.074033225	0.050940925	0.042531192	0.007100021
Muscle	8	64	32	0.122098022	0.212811694	0.017626827	0.285038693	0.28288908	0.048151333
Muscle	8	65	33	0.242455264	0.245874452	0.035829819	0.256807666	0.177511158	0.026391221
Muscle	8	66	33	0.046469042	0.017097271	0.005838093	0.573746714	0.264726679	0.082748618
Blood	4	67	34	0.340383591	0.160947537	0.008995027	0.419231684	0.058263756	0.007488303
Blood	4	68	34	0.448564489	0.115227004	0.010101513	0.2874385	0.124718191	0.00854456
Blood	4	69	35	0.406599246	0.161741515	0.009787453	0.352074049	0.058827563	0.006410696
Blood	4	70	35	0.388960334	0.116444962	0.00900213	0.355001407	0.115822047	0.010710123
Blood	4	71	36	0.306155158	0.091781756	0.008729753	0.521278772	0.057186701	0.011065644
Blood	4	72	36	0.477004255	0.12827234	0.01627234	0.261719149	0.101344681	0.011744681
Muscle	4	67	34	0.196977874	0.310076324	0.012874875	0.217253874	0.251406985	0.010562023
Muscle	4	68	34	0.353485064	0.20625889	0.030583215	0.246799431	0.13940256	0.022759602
Muscle	4	69	35	0.171560776	0.37675743	0.024025627	0.168357359	0.24274782	0.014237409
Muscle	4	70	35	0.394358304	0.094946759	0.031991407	0.330842518	0.104941154	0.040678124
Muscle	4	71	36	0.299994183	0.090507213	0.038419032	0.450820149	0.082945556	0.037575617
Muscle	4	72	36	0.3565381	0.260583255	0.052681091	0.203198495	0.104421449	0.020696143
Blood	0	81	0	0.906	0.0835	0.0106	0	0	0
Blood	0	82	0	0.856	0.13	0.0127	0	0	0
Blood	0	83	0	0.895	0.0921	0.0117	0	0	0
Blood	0	84	0	0.884	0.103	0.012	0	0	0
Blood	0	85	0	0.912	0.0769	0.0114	0	0	0
Muscle	0	81	0	0.333	0.638	0.0225	0	0	0
Muscle	0	82	0	0.311	0.655	0.0171	0	0	0
Muscle	0	83	0	0.353	0.624	0.0154	0	0	0
Muscle	0	84	0	0.256	0.728	0.0118	0	0	0
Muscle	0	85	0	0.326	0.65	0.0186	0	0	0
Blood	0	86	0	0.837	0.148	0.0131	0	0	0
Blood	0	87	0	0.817	0.167	0.0138	0	0	0
Blood	0	88	0	0.855	0.13	0.0124	0	0	0
Muscle	0	87	0	0.645	0.317	0.0332	0	0	0
Muscle	0	88	0	0.748	0.202	0.0467	0	0	0
Muscle	0	86	0	0.715	0.245	0.0371	0	0	0
Blood	0	89	0	0.896	0.0885	0.0143	0	0	0
Blood	0	90	0	0.897	0.087	0.0147	0	0	0
Blood	0	91	0	0.888	0.0975	0.0134	0	0	0
Muscle	0	89	0	0.277	0.687	0.036	0	0	0
Muscle	0	90	0	0.338	0.623	0.0423	0	0	0
Muscle	0	91	0	0.339	0.638	0.0189	0	0	0
Blood	0	92	0	0.877	0.108	0.0183	0	0	0
Blood	0	93	0	0.858	0.126	0.02	0	0	0
Blood	0	94	0	0.875	0.113	0.0165	0	0	0
Blood	0	95	0	0.932	0.0534	0.018	0	0	0
Muscle	0	92	0	0.304	0.674	0.0272	0	0	0
Muscle	0	93	0	0.35	0.605	0.0497	0	0	0
Muscle	0	94	0	0.319	0.662	0.028	0	0	0
Muscle	0	95	0	0.476	0.489	0.0431	0	0	0
