## Supplementary resource 1 for "Probabilistic migration events drive transient tissue residency of lymphocytes during homeostasis": B_parabiosis_data_pancreas.csv

tissue	week	mouse	pair	host.b.naive	host.b.activ	host.b.cd69p	donor.b.naive	donor.b.activ	donor.b.cd69p
Blood	1	45	23	0.287678208	0.027082727	0.006522161	0.595213849	0.069440403	0.011395597
Blood	1	46	23	0.726966424	0.067765155	0.010729633	0.175079504	0.014378249	0.002918893
Blood	1	47	24	0.322919945	0.027788213	0.005716026	0.564526118	0.06690695	0.009340576
Blood	1	48	24	0.67799952	0.098491913	0.012243212	0.182795556	0.02244811	0.003663638
Blood	4	49	25	0.316940046	0.024273636	0.004233491	0.52137629	0.122978042	0.007765455
Blood	4	50	25	0.516379694	0.125051122	0.008736627	0.321927511	0.021219216	0.00429126
Blood	4	51	26	0.30447817	0.016618705	0.004773955	0.582936617	0.081290771	0.008452905
Blood	4	52	26	0.632529033	0.085694838	0.008869534	0.256542757	0.010737901	0.003736734
Pancreas	1	45	23	0.176882977	0.19270178	0.03697046	0.252202049	0.301096531	0.037329978
Pancreas	1	46	23	0.452427184	0.387378641	0.04368932	0.055339806	0.049514563	0.009708738
Pancreas	1	47	24	0.286025329	0.213992815	0.034328846	0.271945422	0.171063614	0.018543383
Pancreas	1	48	24	0.528792135	0.314606742	0.086376404	0.031601124	0.029494382	0.006320225
Pancreas	4	49	25	0.116363332	0.157287369	0.021362599	0.211364065	0.441954468	0.048296228
Pancreas	4	50	25	0.274104683	0.533057851	0.052341598	0.023415978	0.060606061	0.052341598
Pancreas	4	51	26	0.084442031	0.065707304	0.01710562	0.384469183	0.362476242	0.081455335
Pancreas	4	52	26	0.451814059	0.457482993	0.030045351	0.028911565	0.025510204	0.003401361
Blood	2	53	27	0.284825052	0.059367116	0.0052786	0.5866376	0.053156192	0.007842492
Blood	2	54	27	0.501944939	0.241489009	0.009287459	0.185477792	0.052754576	0.003588336
Blood	2	55	28	0.323393072	0.07857308	0.006180725	0.514277719	0.065031451	0.007531238
Blood	2	56	28	0.455955178	0.206397976	0.00797036	0.243882162	0.075853967	0.004879812
Blood	2	57	29	0.411495954	0.12394395	0.010056408	0.394522576	0.046989459	0.008627071
Blood	2	58	29	0.49722862	0.14520007099999999	0.008503961	0.219103541	0.116904153	0.005213738
Pancreas	2	53	27	0.023811631	0.365459857	0.02719306	0.043232717	0.508010976	0.030645304
Pancreas	2	54	27	0.25831109	0.45146809	0.092695948	0.05920893	0.111380733	0.022203349
Pancreas	2	55	28	0.00404187	0.484609804	0.04653332	0.006736449	0.43248005	0.024976682
Pancreas	2	56	28	0.33704142	0.346508876	0.080946746	0.11061144	0.105641026	0.014674556
Pancreas	2	57	29	0.171514086	0.355490548	0.071054145	0.158070953	0.193614935	0.045080997
Pancreas	2	58	29	0.229724889	0.504155323	0.151740937	0.025397621	0.06813297	0.016263075
Blood	1	59	30	0.425639601	0.123970003	0.009721322	0.395086875	0.033206802	0.007561028
Blood	1	60	30	0.612419186	0.073824917	0.012515289	0.222785252	0.068189761	0.006159357
Blood	1	61	31	0.335035705	0.070595679	0.007321703	0.534800687	0.040698725	0.008835759
Blood	1	62	31	0.706151872	0.069338384	0.011882216	0.174964873	0.031492455	0.003696011
Blood	8	63	32	0.39380002	0.148001493	0.008239227	0.373285715	0.064200483	0.005589272
Blood	8	64	32	0.349299164	0.186924766	0.008317149	0.298720763	0.140652706	0.008000507
Blood	8	65	33	0.705133854	0.192929275	0.016355017	0.065085212	0.013922913	0.001268924
Blood	8	66	33	0.057942497	0.011852401	0.001018566	0.652414464	0.255011806	0.014167323
Pancreas	1	59	30	0.1634938	0.393800146	0.05681984	0.123887673	0.181181619	0.020824216
Pancreas	1	60	30	0.300535988	0.432810107	0.090160796	0.021822358	0.04287902	0.005168453
Pancreas	1	61	31	0.104643576	0.29196346	0.02427818	0.224104181	0.309390463	0.028791257
Pancreas	1	62	31	0.300460142	0.444720806	0.047941798	0.052916304	0.085996767	0.008643204
Pancreas	8	63	32	0.007434067	0.568873287	0.023846048	0.005457549	0.376875725	0.01261628
Pancreas	8	64	32	0.012439494	0.445896008	0.025191277	0.008952272	0.39619008	0.03383126
Pancreas	8	65	33	0.405234146	0.355313997	0.110452836	0.033383133	0.026531348	0.004327443
Blood	4	67	34	0.340383591	0.160947537	0.008995027	0.419231684	0.058263756	0.007488303
Blood	4	68	34	0.448564489	0.115227004	0.010101513	0.2874385	0.124718191	0.00854456
Blood	4	69	35	0.406599246	0.161741515	0.009787453	0.352074049	0.058827563	0.006410696
Blood	4	70	35	0.388960334	0.116444962	0.00900213	0.355001407	0.115822047	0.010710123
Blood	4	71	36	0.306155158	0.091781756	0.008729753	0.521278772	0.057186701	0.011065644
Blood	4	72	36	0.477004255	0.12827234	0.01627234	0.261719149	0.101344681	0.011744681
Pancreas	4	67	34	0.189580718	0.275301526	0.034994103	0.276671232	0.193204733	0.025615417
Pancreas	4	68	34	0.043223648	0.595092025	0.085889571	0.018126046	0.225878416	0.031511433
Pancreas	4	69	35	0.267144343	0.287143642	0.042406461	0.235386252	0.144880951	0.018771989
Pancreas	4	70	35	0.244749863	0.263368151	0.041304746	0.16426608	0.240425142	0.042294301
Pancreas	4	71	36	0.140658498	0.280599099	0.042031351	0.219214051	0.275996696	0.036396357
Pancreas	4	72	36	0.262930102	0.32309024	0.06989829	0.106037654	0.20125514	0.03527375
Blood	0	81	0	0.906	0.0835	0.0106	0	0	0
Blood	0	82	0	0.856	0.13	0.0127	0	0	0
Blood	0	83	0	0.895	0.0921	0.0117	0	0	0
Blood	0	84	0	0.884	0.103	0.012	0	0	0
Blood	0	85	0	0.912	0.0769	0.0114	0	0	0
Pancreas	0	81	0	0.0112	0.972	0.0152	0	0	0
Pancreas	0	82	0	0.315	0.63	0.0556	0	0	0
Pancreas	0	83	0	0.0293	0.95	0.0251	0	0	0
Pancreas	0	85	0	0.683	0.28	0.0338	0	0	0
Blood	0	86	0	0.837	0.148	0.0131	0	0	0
Blood	0	87	0	0.817	0.167	0.0138	0	0	0
Blood	0	88	0	0.855	0.13	0.0124	0	0	0
Pancreas	0	86	0	0.677	0.284	0.0356	0	0	0
Pancreas	0	87	0	0.341	0.558	0.0981	0	0	0
Pancreas	0	88	0	0.325	0.623	0.0473	0	0	0
Blood	0	89	0	0.896	0.0885	0.0143	0	0	0
Blood	0	90	0	0.897	0.087	0.0147	0	0	0
Blood	0	91	0	0.888	0.0975	0.0134	0	0	0
Pancreas	0	89	0	0.234	0.649	0.122	0	0	0
Pancreas	0	90	0	0.648	0.305	0.0445	0	0	0
Pancreas	0	91	0	0.625	0.313	0.0584	0	0	0
Blood	0	92	0	0.877	0.108	0.0183	0	0	0
Blood	0	93	0	0.858	0.126	0.02	0	0	0
Blood	0	94	0	0.875	0.113	0.0165	0	0	0
Blood	0	95	0	0.932	0.0534	0.018	0	0	0
Pancreas	0	92	0	0.213	0.624	0.172	0	0	0
Pancreas	0	93	0	0.259	0.615	0.136	0	0	0
Pancreas	0	94	0	0.0139	0.946	0.0451	0	0	0
Pancreas	0	95	0	0.0913	0.858	0.0613	0	0	0
