## Supplementary resource 1 for "Probabilistic migration events drive transient tissue residency of lymphocytes during homeostasis": B_parabiosis_data_pp.csv

tissue	week	mouse	pair	host.b.naive	host.b.activ	host.b.cd69p	donor.b.naive	donor.b.activ	donor.b.cd69p
Blood	1	45	23	0.287678208	0.027082727	0.006522161	0.595213849	0.069440403	0.011395597
Blood	1	46	23	0.726966424	0.067765155	0.010729633	0.175079504	0.014378249	0.002918893
Blood	1	47	24	0.322919945	0.027788213	0.005716026	0.564526118	0.06690695	0.009340576
Blood	1	48	24	0.67799952	0.098491913	0.012243212	0.182795556	0.02244811	0.003663638
Blood	4	49	25	0.316940046	0.024273636	0.004233491	0.52137629	0.122978042	0.007765455
Blood	4	50	25	0.516379694	0.125051122	0.008736627	0.321927511	0.021219216	0.00429126
Blood	4	51	26	0.30447817	0.016618705	0.004773955	0.582936617	0.081290771	0.008452905
Blood	4	52	26	0.632529033	0.085694838	0.008869534	0.256542757	0.010737901	0.003736734
PP	1	45	23	0.045485289	0.056307068	0.013696314	0.341562394	0.491883666	0.044639838
PP	1	46	23	0.255104976	0.586712683	0.053781996	0.032499281	0.061978717	0.004601668
PP	1	47	24	0.002638522	0.01055409	0.013192612	0.036939314	0.828496042	0.105540897
PP	1	48	24	0.07431694	0.81726776	0.091147541	0.002622951	0.007431694	0.003278689
PP	4	49	25	0.11107164	0.096862049	0.026465364	0.283540557	0.409236234	0.066903493
PP	4	50	25	0.320874142	0.40668932	0.04710507	0.114264774	0.089946032	0.015190885
PP	4	51	26	0.058608915	0.029655269	0.014640535	0.476589176	0.371860237	0.041348987
PP	4	52	26	0.392762108	0.377195317	0.042442789	0.095396487	0.07370942	0.01051091
Blood	2	53	27	0.284825052	0.059367116	0.0052786	0.5866376	0.053156192	0.007842492
Blood	2	54	27	0.501944939	0.241489009	0.009287459	0.185477792	0.052754576	0.003588336
Blood	2	55	28	0.323393072	0.07857308	0.006180725	0.514277719	0.065031451	0.007531238
Blood	2	56	28	0.455955178	0.206397976	0.00797036	0.243882162	0.075853967	0.004879812
Blood	2	57	29	0.411495954	0.12394395	0.010056408	0.394522576	0.046989459	0.008627071
Blood	2	58	29	0.49722862	0.14520007099999999	0.008503961	0.219103541	0.116904153	0.005213738
PP	2	53	27	0.134296052	0.223396007	0.042062415	0.315694256	0.247593203	0.029236932
PP	2	54	27	0.339494598	0.323808673	0.064231925	0.127600679	0.111259934	0.024049766
PP	2	55	28	0.167840026	0.213386217	0.032490497	0.331184928	0.216493142	0.02865642
PP	2	56	28	0.341619092	0.285202652	0.035459735	0.156625652	0.15549094	0.016524237
PP	2	57	29	0.184507755	0.359153742	0.053152394	0.190576534	0.179652731	0.023280512
PP	2	58	29	0.211356611	0.409295936	0.087166571	0.076084717	0.185643961	0.021705781
Blood	1	59	30	0.425639601	0.123970003	0.009721322	0.395086875	0.033206802	0.007561028
Blood	1	60	30	0.612419186	0.073824917	0.012515289	0.222785252	0.068189761	0.006159357
Blood	1	61	31	0.335035705	0.070595679	0.007321703	0.534800687	0.040698725	0.008835759
Blood	1	62	31	0.706151872	0.069338384	0.011882216	0.174964873	0.031492455	0.003696011
Blood	8	63	32	0.39380002	0.148001493	0.008239227	0.373285715	0.064200483	0.005589272
Blood	8	64	32	0.349299164	0.186924766	0.008317149	0.298720763	0.140652706	0.008000507
Blood	8	65	33	0.705133854	0.192929275	0.016355017	0.065085212	0.013922913	0.001268924
Blood	8	66	33	0.057942497	0.011852401	0.001018566	0.652414464	0.255011806	0.014167323
PP	1	59	30	0.176287283	0.32559727	0.048167384	0.228787654	0.188336548	0.024246921
PP	1	60	30	0.364580325	0.388419229	0.03914516	0.085378981	0.103100633	0.006156633
PP	1	61	31	0.110701324	0.269979576	0.047563072	0.280294459	0.247895147	0.03411846
PP	1	62	31	0.334570592	0.456957025	0.053497242	0.064189879	0.074678199	0.00650412
PP	8	63	32	0.164576378	0.378703119	0.069355469	0.177042919	0.181825017	0.019203585
PP	8	64	32	0.178328208	0.236620197	0.028127299	0.14373031	0.354449244	0.051161124
PP	8	65	33	0.283748128	0.509662697	0.082222064	0.037438494	0.071240106	0.007416387
PP	8	66	33	0.030750678	0.062433195	0.004083646	0.278564968	0.544111601	0.069531614
Blood	4	67	34	0.340383591	0.160947537	0.008995027	0.419231684	0.058263756	0.007488303
Blood	4	68	34	0.448564489	0.115227004	0.010101513	0.2874385	0.124718191	0.00854456
Blood	4	69	35	0.406599246	0.161741515	0.009787453	0.352074049	0.058827563	0.006410696
Blood	4	70	35	0.388960334	0.116444962	0.00900213	0.355001407	0.115822047	0.010710123
Blood	4	71	36	0.306155158	0.091781756	0.008729753	0.521278772	0.057186701	0.011065644
Blood	4	72	36	0.477004255	0.12827234	0.01627234	0.261719149	0.101344681	0.011744681
PP	4	67	34	0.107512153	0.378923952	0.078592321	0.194117162	0.211913982	0.0247796
PP	4	68	34	0.182188313	0.325309836	0.064307376	0.10502185	0.281980562	0.037060916
PP	4	69	35	0.149707673	0.400385751	0.065481285	0.171719607	0.19046471	0.017792779
PP	4	70	35	0.172406543	0.273811026	0.044951852	0.143559985	0.312728649	0.047727177
PP	4	71	36	0.113589734	0.303759752	0.051136289	0.217639602	0.276603808	0.033572483
PP	4	72	36	0.166349419	0.401289178	0.077988795	0.077718414	0.234669378	0.038999805
Blood	0	81	0	0.906	0.0835	0.0106	0	0	0
Blood	0	82	0	0.856	0.13	0.0127	0	0	0
Blood	0	83	0	0.895	0.0921	0.0117	0	0	0
Blood	0	84	0	0.884	0.103	0.012	0	0	0
Blood	0	85	0	0.912	0.0769	0.0114	0	0	0
PP	0	81	0	0.721	0.227	0.048	0	0	0
PP	0	82	0	0.658	0.246	0.089	0	0	0
PP	0	83	0	0.593	0.35	0.0496	0	0	0
PP	0	84	0	0.664	0.278	0.0538	0	0	0
PP	0	85	0	0.693	0.26	0.0408	0	0	0
Blood	0	86	0	0.837	0.148	0.0131	0	0	0
Blood	0	87	0	0.817	0.167	0.0138	0	0	0
Blood	0	88	0	0.855	0.13	0.0124	0	0	0
PP	0	86	0	0.557	0.386	0.0536	0	0	0
PP	0	87	0	0.536	0.397	0.0634	0	0	0
PP	0	88	0	0.54	0.386	0.0723	0	0	0
Blood	0	89	0	0.896	0.0885	0.0143	0	0	0
Blood	0	90	0	0.897	0.087	0.0147	0	0	0
Blood	0	91	0	0.888	0.0975	0.0134	0	0	0
PP	0	89	0	0.532	0.392	0.0747	0	0	0
PP	0	90	0	0.528	0.384	0.0857	0	0	0
PP	0	91	0	0.597	0.333	0.0676	0	0	0
Blood	0	92	0	0.877	0.108	0.0183	0	0	0
Blood	0	93	0	0.858	0.126	0.02	0	0	0
Blood	0	94	0	0.875	0.113	0.0165	0	0	0
Blood	0	95	0	0.932	0.0534	0.018	0	0	0
PP	0	92	0	0.627	0.298	0.0895	0	0	0
PP	0	93	0	0.521	0.416	0.0796	0	0	0
PP	0	94	0	0.492	0.464	0.0611	0	0	0
PP	0	95	0	0.509	0.465	0.0489	0	0	0
