## Supplementary resource 1 for "Probabilistic migration events drive transient tissue residency of lymphocytes during homeostasis": B_parabiosis_data_skin.csv

tissue	week	mouse	pair	host.b.naive	host.b.activ	host.b.cd69p	donor.b.naive	donor.b.activ	donor.b.cd69p
Blood	1	45	23	0.287678208	0.027082727	0.006522161	0.595213849	0.069440403	0.011395597
Blood	1	46	23	0.726966424	0.067765155	0.010729633	0.175079504	0.014378249	0.002918893
Blood	1	47	24	0.322919945	0.027788213	0.005716026	0.564526118	0.06690695	0.009340576
Blood	1	48	24	0.67799952	0.098491913	0.012243212	0.182795556	0.02244811	0.003663638
Blood	4	49	25	0.316940046	0.024273636	0.004233491	0.52137629	0.122978042	0.007765455
Blood	4	50	25	0.516379694	0.125051122	0.008736627	0.321927511	0.021219216	0.00429126
Blood	4	51	26	0.30447817	0.016618705	0.004773955	0.582936617	0.081290771	0.008452905
Blood	4	52	26	0.632529033	0.085694838	0.008869534	0.256542757	0.010737901	0.003736734
Skin	1	45	23	0.048780488	0.082926829	0.015447154	0.442276423	0.364227642	0.043902439
Skin	1	46	23	0.366336634	0.526732673	0.046534653	0.020792079	0.027722772	0.003960396
Skin	1	47	24	0.053947201	0.068358628	0.009310037	0.329294733	0.488904476	0.046741487
Skin	1	48	24	0.304862843	0.544472153	0.05361596	0.02680798	0.06234414	0.005403159
Skin	4	49	25	0.093699515	0.095494525	0.009693053	0.369772034	0.393286663	0.033028182
Skin	4	50	25	0.299923489	0.54055088	0.047054323	0.047819434	0.04475899	0.015302219
Skin	4	51	26	0.119202427	0.060684872	0.023407022	0.316428262	0.373211964	0.103597746
Skin	4	52	26	0.322414274	0.507248397	0.045581266	0.056872038	0.055199331	0.007945358
Blood	2	53	27	0.284825052	0.059367116	0.0052786	0.5866376	0.053156192	0.007842492
Blood	2	54	27	0.501944939	0.241489009	0.009287459	0.185477792	0.052754576	0.003588336
Blood	2	55	28	0.323393072	0.07857308	0.006180725	0.514277719	0.065031451	0.007531238
Blood	2	56	28	0.455955178	0.206397976	0.00797036	0.243882162	0.075853967	0.004879812
Blood	2	57	29	0.411495954	0.12394395	0.010056408	0.394522576	0.046989459	0.008627071
Blood	2	58	29	0.49722862	0.14520007099999999	0.008503961	0.219103541	0.116904153	0.005213738
Skin	2	53	27	0.106674113	0.369449874	0.107511868	0.201061156	0.166433957	0.043283999
Skin	2	54	27	0.435266821	0.213921114	0.129698376	0.12737819	0.065429234	0.026450116
Skin	2	55	28	0.120535714	0.315848214	0.048363095	0.222470238	0.249627976	0.031994048
Skin	2	56	28	0.167946927	0.529329609	0.145251397	0.054120112	0.082751397	0.017108939
Skin	2	57	29	0.135778942	0.483087184	0.089090043	0.108623154	0.154835636	0.02334445
Skin	2	58	29	0.236180905	0.412853742	0.099973552	0.084369214	0.145993124	0.014281936
Blood	1	59	30	0.425639601	0.123970003	0.009721322	0.395086875	0.033206802	0.007561028
Blood	1	60	30	0.612419186	0.073824917	0.012515289	0.222785252	0.068189761	0.006159357
Blood	1	61	31	0.335035705	0.070595679	0.007321703	0.534800687	0.040698725	0.008835759
Blood	1	62	31	0.706151872	0.069338384	0.011882216	0.174964873	0.031492455	0.003696011
Blood	8	63	32	0.39380002	0.148001493	0.008239227	0.373285715	0.064200483	0.005589272
Blood	8	64	32	0.349299164	0.186924766	0.008317149	0.298720763	0.140652706	0.008000507
Blood	8	65	33	0.705133854	0.192929275	0.016355017	0.065085212	0.013922913	0.001268924
Blood	8	66	33	0.057942497	0.011852401	0.001018566	0.652414464	0.255011806	0.014167323
Skin	1	59	30	0.142857143	0.398083624	0.050522648	0.084494774	0.114111498	0.013066202
Skin	1	60	30	0.207084469	0.40599455	0.095367847	0.049046322	0.035422343	0.010899183
Skin	1	61	31	0.060853199	0.064617315	0.011292346	0.480238394	0.31587202	0.022898369
Skin	1	62	31	0.401843818	0.309652928	0.050433839	0.05802603	0.053687636	0.010845987
Skin	8	63	32	0.148691099	0.312460733	0.060104712	0.138010471	0.203979058	0.020732984
Skin	8	64	32	0.281981838	0.218575753	0.029791302	0.188943763	0.167755297	0.051139079
Skin	8	65	33	0.276338515	0.360967185	0.16810593	0.023603915	0.064478987	0.007484168
Skin	8	66	33	0.027912621	0.019114078	0.001213592	0.349514563	0.349211165	0.166565534
Blood	4	67	34	0.340383591	0.160947537	0.008995027	0.419231684	0.058263756	0.007488303
Blood	4	68	34	0.448564489	0.115227004	0.010101513	0.2874385	0.124718191	0.00854456
Blood	4	69	35	0.406599246	0.161741515	0.009787453	0.352074049	0.058827563	0.006410696
Blood	4	70	35	0.388960334	0.116444962	0.00900213	0.355001407	0.115822047	0.010710123
Blood	4	71	36	0.306155158	0.091781756	0.008729753	0.521278772	0.057186701	0.011065644
Blood	4	72	36	0.477004255	0.12827234	0.01627234	0.261719149	0.101344681	0.011744681
Skin	4	67	34	0.104779845	0.417942077	0.037438192	0.171179656	0.23899223	0.024252413
Skin	4	68	34	0.133919513	0.421711194	0.18938113	0.076766994	0.148799459	0.028407169
Skin	4	69	35	0.230921487	0.309874643	0.050802727	0.238179019	0.140312294	0.027930504
Skin	4	70	35	0.230174731	0.370127688	0.050571237	0.15188172	0.164818548	0.028729839
Skin	4	71	36	0.17615617	0.231698815	0.037880548	0.290959795	0.214733907	0.043690449
Skin	4	72	36	0.128888889	0.393333333	0.268888889	0.075555556	0.093333333	0.04
Blood	0	81	0	0.906	0.0835	0.0106	0	0	0
Blood	0	82	0	0.856	0.13	0.0127	0	0	0
Blood	0	83	0	0.895	0.0921	0.0117	0	0	0
Blood	0	84	0	0.884	0.103	0.012	0	0	0
Blood	0	85	0	0.912	0.0769	0.0114	0	0	0
Skin	0	81	0	0.295	0.639	0.059	0	0	0
Skin	0	82	0	0.0688	0.706	0.225	0	0	0
Skin	0	83	0	0.318	0.63	0.0465	0	0	0
Skin	0	84	0	0.183	0.648	0.127	0	0	0
Skin	0	85	0	0.243	0.672	0.0819	0	0	0
Blood	0	86	0	0.837	0.148	0.0131	0	0	0
Blood	0	87	0	0.817	0.167	0.0138	0	0	0
Blood	0	88	0	0.855	0.13	0.0124	0	0	0
Skin	0	86	0	0.358	0.604	0.0385	0	0	0
Skin	0	87	0	0.279	0.568	0.15	0	0	0
Skin	0	88	0	0.752	0.21	0.0363	0	0	0
Blood	0	89	0	0.896	0.0885	0.0143	0	0	0
Blood	0	90	0	0.897	0.087	0.0147	0	0	0
Blood	0	91	0	0.888	0.0975	0.0134	0	0	0
Skin	0	89	0	0.439	0.517	0.0405	0	0	0
Skin	0	90	0	0.22	0.62	0.14	0	0	0
Skin	0	91	0	0.378	0.554	0.0625	0	0	0
Blood	0	92	0	0.877	0.108	0.0183	0	0	0
Blood	0	93	0	0.858	0.126	0.02	0	0	0
Blood	0	94	0	0.875	0.113	0.0165	0	0	0
Blood	0	95	0	0.932	0.0534	0.018	0	0	0
Skin	0	92	0	0.51	0.372	0.127	0	0	0
Skin	0	93	0	0.205	0.671	0.13	0	0	0
Skin	0	94	0	0.316	0.627	0.0667	0	0	0
Skin	0	95	0	0.231	0.669	0.109	0	0	0
