## Supplementary resource 1 for "Probabilistic migration events drive transient tissue residency of lymphocytes during homeostasis": B_parabiosis_data_spleen.csv

tissue	week	mouse	pair	host.b.naive	host.b.activ	host.b.cd69p	donor.b.naive	donor.b.activ	donor.b.cd69p
Blood	1	45	23	0.287678208	0.027082727	0.006522161	0.595213849	0.069440403	0.011395597
Blood	1	46	23	0.726966424	0.067765155	0.010729633	0.175079504	0.014378249	0.002918893
Blood	1	47	24	0.322919945	0.027788213	0.005716026	0.564526118	0.06690695	0.009340576
Blood	1	48	24	0.67799952	0.098491913	0.012243212	0.182795556	0.02244811	0.003663638
Blood	4	49	25	0.316940046	0.024273636	0.004233491	0.52137629	0.122978042	0.007765455
Blood	4	50	25	0.516379694	0.125051122	0.008736627	0.321927511	0.021219216	0.00429126
Blood	4	51	26	0.30447817	0.016618705	0.004773955	0.582936617	0.081290771	0.008452905
Blood	4	52	26	0.632529033	0.085694838	0.008869534	0.256542757	0.010737901	0.003736734
Spleen	1	45	23	0.350664432	0.086552596	0.023034633	0.406656083	0.096695478	0.032339625
Spleen	1	46	23	0.620260502	0.146049282	0.020810602	0.180839698	0.021378887	0.006546645
Spleen	1	47	24	0.402021624	0.10458384	0.017049453	0.340125392	0.116323332	0.015769944
Spleen	1	48	24	0.528467505	0.224905912	0.017016247	0.184264274	0.033516156	0.005828897
Spleen	4	49	25	0.266576258	0.08546843	0.011623965	0.340340001	0.261668362	0.02989942
Spleen	4	50	25	0.403234123	0.229496691	0.027915437	0.27220774	0.051949354	0.010054714
Spleen	4	51	26	0.268727397	0.082930064	0.010414184	0.37808151	0.232065324	0.023232438
Spleen	4	52	26	0.474185548	0.220685158	0.014288114	0.230971414	0.046540122	0.007420729
Blood	2	53	27	0.284825052	0.059367116	0.0052786	0.5866376	0.053156192	0.007842492
Blood	2	54	27	0.501944939	0.241489009	0.009287459	0.185477792	0.052754576	0.003588336
Blood	2	55	28	0.323393072	0.07857308	0.006180725	0.514277719	0.065031451	0.007531238
Blood	2	56	28	0.455955178	0.206397976	0.00797036	0.243882162	0.075853967	0.004879812
Blood	2	57	29	0.411495954	0.12394395	0.010056408	0.394522576	0.046989459	0.008627071
Blood	2	58	29	0.49722862	0.14520007099999999	0.008503961	0.219103541	0.116904153	0.005213738
Spleen	2	53	27	0.325364037	0.196681341	0.02427362	0.35443278	0.060833051	0.031439214
Spleen	2	54	27	0.345116082	0.318907259	0.020311214	0.205418817	0.087678612	0.011707937
Spleen	2	55	28	0.309535396	0.250565368	0.02625025	0.319969656	0.067142816	0.019422895
Spleen	2	56	28	0.33418747	0.272870805	0.013536773	0.239986541	0.11627907	0.012592046
Spleen	2	57	29	0.363152724	0.329313081	0.032706114	0.203430817	0.04269629	0.020509333
Spleen	2	58	29	0.375119392	0.225647851	0.023768887	0.215955531	0.133484694	0.014123542
Blood	1	59	30	0.425639601	0.123970003	0.009721322	0.395086875	0.033206802	0.007561028
Blood	1	60	30	0.612419186	0.073824917	0.012515289	0.222785252	0.068189761	0.006159357
Blood	1	61	31	0.335035705	0.070595679	0.007321703	0.534800687	0.040698725	0.008835759
Blood	1	62	31	0.706151872	0.069338384	0.011882216	0.174964873	0.031492455	0.003696011
Blood	8	63	32	0.39380002	0.148001493	0.008239227	0.373285715	0.064200483	0.005589272
Blood	8	64	32	0.349299164	0.186924766	0.008317149	0.298720763	0.140652706	0.008000507
Blood	8	65	33	0.705133854	0.192929275	0.016355017	0.065085212	0.013922913	0.001268924
Blood	8	66	33	0.057942497	0.011852401	0.001018566	0.652414464	0.255011806	0.014167323
Spleen	1	59	30	0.323894836	0.385753508	0.02695657	0.183080038	0.062662932	0.009886849
Spleen	1	60	30	0.322904339	0.377393017	0.018726443	0.115899078	0.14487882	0.010740604
Spleen	1	61	31	0.290167834	0.300944971	0.02725827	0.29227069	0.06512282	0.018071418
Spleen	1	62	31	0.457224363	0.269191934	0.028811183	0.147349744	0.074464018	0.017596487
Spleen	8	63	32	0.24886835	0.367999394	0.041913673	0.177692759	0.138430652	0.018201102
Spleen	8	64	32	0.206729637	0.229176037	0.021332648	0.223071816	0.280708518	0.031056566
Spleen	8	65	33	0.455369404	0.387897098	0.084157283	0.032706216	0.031470292	0.003044036
Spleen	8	66	33	0.026109706	0.015958838	0.00205808	0.406767245	0.475276881	0.068282899
Blood	4	67	34	0.340383591	0.160947537	0.008995027	0.419231684	0.058263756	0.007488303
Blood	4	68	34	0.448564489	0.115227004	0.010101513	0.2874385	0.124718191	0.00854456
Blood	4	69	35	0.406599246	0.161741515	0.009787453	0.352074049	0.058827563	0.006410696
Blood	4	70	35	0.388960334	0.116444962	0.00900213	0.355001407	0.115822047	0.010710123
Blood	4	71	36	0.306155158	0.091781756	0.008729753	0.521278772	0.057186701	0.011065644
Blood	4	72	36	0.477004255	0.12827234	0.01627234	0.261719149	0.101344681	0.011744681
Spleen	4	67	34	0.144524813	0.445713567	0.02207686	0.176577143	0.193886408	0.011774325
Spleen	4	68	34	0.19716724	0.341824789	0.020881047	0.150210474	0.262203002	0.021891833
Spleen	4	69	35	0.266785258	0.423326035	0.029663079	0.164568509	0.102186341	0.008863954
Spleen	4	70	35	0.200994404	0.252375297	0.015530013	0.258947623	0.239502395	0.02755747
Spleen	4	71	36	0.180653746	0.207239053	0.022956372	0.259845165	0.295543131	0.029125561
Spleen	4	72	36	0.300913463	0.119082907	0.016590545	0.261667826	0.272329936	0.025150479
Blood	0	81	0	0.906	0.0835	0.0106	0	0	0
Blood	0	82	0	0.856	0.13	0.0127	0	0	0
Blood	0	83	0	0.895	0.0921	0.0117	0	0	0
Blood	0	84	0	0.884	0.103	0.012	0	0	0
Blood	0	85	0	0.912	0.0769	0.0114	0	0	0
Spleen	0	81	0	0.818	0.165	0.0158	0	0	0
Spleen	0	82	0	0.747	0.228	0.0211	0	0	0
Spleen	0	83	0	0.824	0.15	0.0238	0	0	0
Spleen	0	84	0	0.761	0.218	0.0186	0	0	0
Spleen	0	85	0	0.836	0.146	0.0177	0	0	0
Blood	0	86	0	0.837	0.148	0.0131	0	0	0
Blood	0	87	0	0.817	0.167	0.0138	0	0	0
Blood	0	88	0	0.855	0.13	0.0124	0	0	0
Spleen	0	86	0	0.679	0.297	0.0208	0	0	0
Spleen	0	87	0	0.661	0.315	0.0205	0	0	0
Spleen	0	88	0	0.706	0.252	0.0399	0	0	0
Blood	0	89	0	0.896	0.0885	0.0143	0	0	0
Blood	0	90	0	0.897	0.087	0.0147	0	0	0
Blood	0	91	0	0.888	0.0975	0.0134	0	0	0
Spleen	0	89	0	0.773	0.202	0.0218	0	0	0
Spleen	0	90	0	0.775	0.197	0.0246	0	0	0
Spleen	0	91	0	0.778	0.195	0.0234	0	0	0
Blood	0	92	0	0.877	0.108	0.0183	0	0	0
Blood	0	93	0	0.858	0.126	0.02	0	0	0
Blood	0	94	0	0.875	0.113	0.0165	0	0	0
Blood	0	95	0	0.932	0.0534	0.018	0	0	0
Spleen	0	92	0	0.685	0.298	0.027	0	0	0
Spleen	0	93	0	0.651	0.329	0.0327	0	0	0
Spleen	0	94	0	0.669	0.319	0.0241	0	0	0
Spleen	0	95	0	0.711	0.275	0.0306	0	0	0
