## Supplementary resource 1 for "Probabilistic migration events drive transient tissue residency of lymphocytes during homeostasis": B_parabiosis_data_thymus.csv

tissue	week	mouse	pair	host.b.naive	host.b.activ	host.b.cd69p	donor.b.naive	donor.b.activ	donor.b.cd69p
Blood	1	45	23	0.287678208	0.027082727	0.006522161	0.595213849	0.069440403	0.011395597
Blood	1	46	23	0.726966424	0.067765155	0.010729633	0.175079504	0.014378249	0.002918893
Blood	1	47	24	0.322919945	0.027788213	0.005716026	0.564526118	0.06690695	0.009340576
Blood	1	48	24	0.67799952	0.098491913	0.012243212	0.182795556	0.02244811	0.003663638
Blood	4	49	25	0.316940046	0.024273636	0.004233491	0.52137629	0.122978042	0.007765455
Blood	4	50	25	0.516379694	0.125051122	0.008736627	0.321927511	0.021219216	0.00429126
Blood	4	51	26	0.30447817	0.016618705	0.004773955	0.582936617	0.081290771	0.008452905
Blood	4	52	26	0.632529033	0.085694838	0.008869534	0.256542757	0.010737901	0.003736734
Thymus	1	45	23	0.123640757	0.242045912	0.136931132	0.163109142	0.234796617	0.095046315
Thymus	1	46	23	0.279788173	0.481023831	0.235657546	8.82613e-4	0	8.82613e-4
Thymus	1	47	24	0.189770554	0.206500956	0.165869981	0.165391969	0.181644359	0.084130019
Thymus	1	48	24	0.261382799	0.419055649	0.295952782	0.003372681	0.008431703	0.003372681
Thymus	4	49	25	0.143312102	0.164012739	0.23089172	0.207802548	0.140127389	0.114649682
Thymus	4	50	25	0.152263374	0.270233196	0.491083676	0.015089163	0.030178326	0.042524005
Thymus	4	51	26	0.142392189	0.079739626	0.159479251	0.312449146	0.154597234	0.148087876
Thymus	4	52	26	0.227521501	0.312744332	0.388584832	0.022673964	0.019546521	0.025019547
Blood	2	53	27	0.284825052	0.059367116	0.0052786	0.5866376	0.053156192	0.007842492
Blood	2	54	27	0.501944939	0.241489009	0.009287459	0.185477792	0.052754576	0.003588336
Blood	2	55	28	0.323393072	0.07857308	0.006180725	0.514277719	0.065031451	0.007531238
Blood	2	56	28	0.455955178	0.206397976	0.00797036	0.243882162	0.075853967	0.004879812
Blood	2	57	29	0.411495954	0.12394395	0.010056408	0.394522576	0.046989459	0.008627071
Blood	2	58	29	0.49722862	0.14520007099999999	0.008503961	0.219103541	0.116904153	0.005213738
Thymus	2	53	27	0.178869323	0.385078777	0.297497683	0.050973123	0.044949027	0.037534754
Thymus	2	54	27	0.178683386	0.414420063	0.310344828	0.054545455	0.024451411	0.010031348
Thymus	2	55	28	0.23852573	0.26216968	0.220792768	0.166550765	0.054242003	0.051112656
Thymus	2	56	28	0.149253731	0.386001029	0.427689141	0.006690685	0.009778693	0.011322697
Thymus	2	57	29	0.291574629	0.26033449	0.268538971	0.130009467	0.023666772	0.018617861
Thymus	2	58	29	0.153465347	0.406435644	0.33019802	0.020792079	0.065841584	0.013861386
Blood	1	59	30	0.425639601	0.123970003	0.009721322	0.395086875	0.033206802	0.007561028
Blood	1	60	30	0.612419186	0.073824917	0.012515289	0.222785252	0.068189761	0.006159357
Blood	1	61	31	0.335035705	0.070595679	0.007321703	0.534800687	0.040698725	0.008835759
Blood	1	62	31	0.706151872	0.069338384	0.011882216	0.174964873	0.031492455	0.003696011
Blood	8	63	32	0.39380002	0.148001493	0.008239227	0.373285715	0.064200483	0.005589272
Blood	8	64	32	0.349299164	0.186924766	0.008317149	0.298720763	0.140652706	0.008000507
Blood	8	65	33	0.705133854	0.192929275	0.016355017	0.065085212	0.013922913	0.001268924
Blood	8	66	33	0.057942497	0.011852401	0.001018566	0.652414464	0.255011806	0.014167323
Thymus	1	59	30	0.059382423	0.50277118	0.403008709	0.007125891	0.010292953	0.006334125
Thymus	1	60	30	0.065740246	0.597541422	0.32282202	0.002672368	0.003741315	0.002137894
Thymus	1	61	31	0.145431945	0.535114978	0.269732753	0.024238658	0.012430081	0.006836544
Thymus	1	62	31	0.118566176	0.49877451	0.362438725	0.003063725	0.002757353	0.003982843
Thymus	8	63	32	0.104218362	0.311827957	0.399503722	0.053763441	0.069478908	0.047973532
Thymus	8	64	32	0.063013699	0.169863014	0.479452055	0.045205479	0.069863014	0.157534247
Thymus	8	65	33	0.129488575	0.280739935	0.478781284	0.0304679	0.033732318	0.020674646
Thymus	8	66	33	0.007746479	0.007042254	0.008450704	0.182394366	0.306338028	0.471126761
Blood	4	67	34	0.340383591	0.160947537	0.008995027	0.419231684	0.058263756	0.007488303
Blood	4	68	34	0.448564489	0.115227004	0.010101513	0.2874385	0.124718191	0.00854456
Blood	4	69	35	0.406599246	0.161741515	0.009787453	0.352074049	0.058827563	0.006410696
Blood	4	70	35	0.388960334	0.116444962	0.00900213	0.355001407	0.115822047	0.010710123
Blood	4	71	36	0.306155158	0.091781756	0.008729753	0.521278772	0.057186701	0.011065644
Blood	4	72	36	0.477004255	0.12827234	0.01627234	0.261719149	0.101344681	0.011744681
Thymus	4	67	34	0.073537305	0.387010199	0.44229737	0.037573806	0.02791197	0.031132582
Thymus	4	68	34	0.087947883	0.353094463	0.467100977	0.030618893	0.03713355	0.024104235
Thymus	4	69	35	0.108043217	0.341736695	0.388555422	0.066826731	0.048819528	0.042416967
Thymus	4	70	35	0.168465228	0.194844125	0.322541966	0.154676259	0.103717026	0.051558753
Thymus	4	71	36	0.078713969	0.050443459	0.036585366	0.180709534	0.235033259	0.414079823
Thymus	4	72	36	0.133716751	0.071890726	0.079439252	0.131200575	0.231128684	0.351905104
Blood	0	81	0	0.906	0.0835	0.0106	0	0	0
Blood	0	82	0	0.856	0.13	0.0127	0	0	0
Blood	0	83	0	0.895	0.0921	0.0117	0	0	0
Blood	0	84	0	0.884	0.103	0.012	0	0	0
Blood	0	85	0	0.912	0.0769	0.0114	0	0	0
Thymus	0	81	0	0.308	0.374	0.311	0	0	0
Thymus	0	82	0	0.24	0.372	0.381	0	0	0
Thymus	0	83	0	0.27	0.34	0.377	0	0	0
Thymus	0	84	0	0.252	0.398	0.333	0	0	0
Thymus	0	85	0	0.238	0.419	0.335	0	0	0
Blood	0	86	0	0.837	0.148	0.0131	0	0	0
Blood	0	87	0	0.817	0.167	0.0138	0	0	0
Blood	0	88	0	0.855	0.13	0.0124	0	0	0
Thymus	0	87	0	0.183	0.351	0.463	0	0	0
Thymus	0	88	0	0.14	0.405	0.45	0	0	0
Thymus	0	86	0	0.289	0.369	0.334	0	0	0
Blood	0	89	0	0.896	0.0885	0.0143	0	0	0
Blood	0	90	0	0.897	0.087	0.0147	0	0	0
Blood	0	91	0	0.888	0.0975	0.0134	0	0	0
Thymus	0	89	0	0.217	0.325	0.452	0	0	0
Thymus	0	90	0	0.259	0.29	0.443	0	0	0
Thymus	0	91	0	0.213	0.328	0.453	0	0	0
Blood	0	92	0	0.877	0.108	0.0183	0	0	0
Blood	0	93	0	0.858	0.126	0.02	0	0	0
Blood	0	94	0	0.875	0.113	0.0165	0	0	0
Blood	0	95	0	0.932	0.0534	0.018	0	0	0
Thymus	0	92	0	0.291	0.29	0.443	0	0	0
Thymus	0	93	0	0.25	0.308	0.456	0	0	0
Thymus	0	94	0	0.23	0.25	0.537	0	0	0
Thymus	0	95	0	0.307	0.298	0.415	0	0	0
