## Supplementary resource 1 for "Probabilistic migration events drive transient tissue residency of lymphocytes during homeostasis": B_parabiosis_data_wat.csv

tissue	week	mouse	pair	host.b.naive	host.b.activ	host.b.cd69p	donor.b.naive	donor.b.activ	donor.b.cd69p
Blood	1	45	23	0.287678208	0.027082727	0.006522161	0.595213849	0.069440403	0.011395597
Blood	1	46	23	0.726966424	0.067765155	0.010729633	0.175079504	0.014378249	0.002918893
Blood	1	47	24	0.322919945	0.027788213	0.005716026	0.564526118	0.06690695	0.009340576
Blood	1	48	24	0.67799952	0.098491913	0.012243212	0.182795556	0.02244811	0.003663638
Blood	4	49	25	0.316940046	0.024273636	0.004233491	0.52137629	0.122978042	0.007765455
Blood	4	50	25	0.516379694	0.125051122	0.008736627	0.321927511	0.021219216	0.00429126
Blood	4	51	26	0.30447817	0.016618705	0.004773955	0.582936617	0.081290771	0.008452905
Blood	4	52	26	0.632529033	0.085694838	0.008869534	0.256542757	0.010737901	0.003736734
WAT	1	45	23	0.093220339	0.079096045	0.028248588	0.426553672	0.299435028	0.073446328
WAT	1	46	23	0.62116041	0.311433447	0.045221843	0.013651877	0.005972696	8.53242e-4
WAT	1	47	24	0.093622795	0.10651289	0.024423338	0.29036635	0.428765265	0.052238806
WAT	1	48	24	0.505853855	0.337908761	0.085587404	0.03673799	0.026645135	0.002018571
WAT	4	49	25	0.206282599	0.077218714	0.026361818	0.366955567	0.252017726	0.067720303
WAT	4	50	25	0.452335253	0.403071017	0.043506078	0.032629559	0.031349968	0.033269354
WAT	4	51	26	0.103139013	0.032884903	0.014947683	0.467115097	0.2877429	0.090433483
WAT	4	52	26	0.471170646	0.308677927	0.154921374	0.043680839	0.012813046	0.002329645
Blood	2	53	27	0.284825052	0.059367116	0.0052786	0.5866376	0.053156192	0.007842492
Blood	2	54	27	0.501944939	0.241489009	0.009287459	0.185477792	0.052754576	0.003588336
Blood	2	55	28	0.323393072	0.07857308	0.006180725	0.514277719	0.065031451	0.007531238
Blood	2	56	28	0.455955178	0.206397976	0.00797036	0.243882162	0.075853967	0.004879812
Blood	2	57	29	0.411495954	0.12394395	0.010056408	0.394522576	0.046989459	0.008627071
Blood	2	58	29	0.49722862	0.14520007099999999	0.008503961	0.219103541	0.116904153	0.005213738
WAT	2	53	27	0.129237288	0.216101695	0.040254237	0.330508475	0.242231638	0.031073446
WAT	2	54	27	0.299752781	0.427688504	0.077873918	0.073856613	0.095179234	0.016996292
WAT	2	55	28	0.180906713	0.231909329	0.056669573	0.299476896	0.201394943	0.019180471
WAT	2	56	28	0.423770093	0.267413541	0.029225524	0.166585485	0.098879688	0.006332197
WAT	2	57	29	0.208812261	0.337803321	0.037037037	0.204342273	0.181992337	0.021711367
WAT	2	58	29	0.415245737	0.22893681	0.045135406	0.157973922	0.135406219	0.007522568
Blood	1	59	30	0.425639601	0.123970003	0.009721322	0.395086875	0.033206802	0.007561028
Blood	1	60	30	0.612419186	0.073824917	0.012515289	0.222785252	0.068189761	0.006159357
Blood	1	61	31	0.335035705	0.070595679	0.007321703	0.534800687	0.040698725	0.008835759
Blood	1	62	31	0.706151872	0.069338384	0.011882216	0.174964873	0.031492455	0.003696011
Blood	8	63	32	0.39380002	0.148001493	0.008239227	0.373285715	0.064200483	0.005589272
Blood	8	64	32	0.349299164	0.186924766	0.008317149	0.298720763	0.140652706	0.008000507
Blood	8	65	33	0.705133854	0.192929275	0.016355017	0.065085212	0.013922913	0.001268924
Blood	8	66	33	0.057942497	0.011852401	0.001018566	0.652414464	0.255011806	0.014167323
WAT	1	59	30	0.294143108	0.229622616	0.051913973	0.264277019	0.107750575	0.035709455
WAT	1	60	30	0.185961714	0.483135825	0.059252507	0.04284412	0.097538742	0.008204193
WAT	1	62	31	0.316987741	0.413309982	0.051663748	0.038528897	0.04290718	8.75657e-4
WAT	8	63	32	0.206364209	0.254883428	0.0447385	0.221802142	0.185570258	0.011027095
WAT	8	64	32	0.235699311	0.243486074	0.012279125	0.183587901	0.203653789	0.050913447
WAT	8	65	33	0.300290604	0.252179529	0.20891185	0.039715854	0.018889248	0.002260252
WAT	8	66	33	0.023407336	0.045366795	7.23938e-4	0.269787645	0.436293436	0.092181467
Blood	4	67	34	0.340383591	0.160947537	0.008995027	0.419231684	0.058263756	0.007488303
Blood	4	68	34	0.448564489	0.115227004	0.010101513	0.2874385	0.124718191	0.00854456
Blood	4	69	35	0.406599246	0.161741515	0.009787453	0.352074049	0.058827563	0.006410696
Blood	4	70	35	0.388960334	0.116444962	0.00900213	0.355001407	0.115822047	0.010710123
Blood	4	71	36	0.306155158	0.091781756	0.008729753	0.521278772	0.057186701	0.011065644
Blood	4	72	36	0.477004255	0.12827234	0.01627234	0.261719149	0.101344681	0.011744681
WAT	4	67	34	0.09009009	0.126126126	0.036036036	0.243243243	0.441441441	0.054054054
WAT	4	68	34	0.330097087	0.45631068	0.033980583	0.09223301	0.077669903	0.009708738
WAT	4	69	35	0.160220994	0.215469613	0.121546961	0.20441989	0.270718232	0.027624309
WAT	4	70	35	0.267045455	0.286931818	0.0625	0.122159091	0.184659091	0.073863636
WAT	4	71	36	0.12849162	0.104748603	0.033519553	0.406424581	0.240223464	0.085195531
WAT	4	72	36	0.352517986	0.424460432	0.053956835	0.09352518	0.064748201	0.003597122
Blood	0	81	0	0.906	0.0835	0.0106	0	0	0
Blood	0	82	0	0.856	0.13	0.0127	0	0	0
Blood	0	83	0	0.895	0.0921	0.0117	0	0	0
Blood	0	84	0	0.884	0.103	0.012	0	0	0
Blood	0	85	0	0.912	0.0769	0.0114	0	0	0
WAT	0	81	0	0.459	0.502	0.0326	0	0	0
WAT	0	82	0	0.375	0.571	0.0397	0	0	0
WAT	0	83	0	0.475	0.466	0.044	0	0	0
WAT	0	84	0	0.52	0.44	0.0276	0	0	0
WAT	0	85	0	0.245	0.659	0.0955	0	0	0
Blood	0	86	0	0.837	0.148	0.0131	0	0	0
Blood	0	87	0	0.817	0.167	0.0138	0	0	0
Blood	0	88	0	0.855	0.13	0.0124	0	0	0
WAT	0	88	0	0.47	0.453	0.0698	0	0	0
WAT	0	86	0	0.411	0.529	0.0556	0	0	0
WAT	0	87	0	0.669	0.289	0.0397	0	0	0
Blood	0	89	0	0.896	0.0885	0.0143	0	0	0
Blood	0	90	0	0.897	0.087	0.0147	0	0	0
Blood	0	91	0	0.888	0.0975	0.0134	0	0	0
WAT	0	89	0	0.608	0.323	0.0659	0	0	0
WAT	0	90	0	0.827	0.116	0.0558	0	0	0
WAT	0	91	0	0.751	0.205	0.0413	0	0	0
Blood	0	92	0	0.877	0.108	0.0183	0	0	0
Blood	0	93	0	0.858	0.126	0.02	0	0	0
Blood	0	94	0	0.875	0.113	0.0165	0	0	0
Blood	0	95	0	0.932	0.0534	0.018	0	0	0
WAT	0	92	0	0.478	0.402	0.124	0	0	0
WAT	0	93	0	0.271	0.52	0.217	0	0	0
WAT	0	94	0	0.28	0.423	0.309	0	0	0
WAT	0	95	0	0.315	0.453	0.243	0	0	0
