## Supplementary resource 1 for "Probabilistic migration events drive transient tissue residency of lymphocytes during homeostasis": CD8_parabiosis_data_adrenals.csv

tissue	week	mouse	pair	host.cd8.naive	host.cd8.activ	host.cd8.cd69p	donor.cd8.naive	donor.cd8.activ	donor.cd8.cd69p
Adrenals	4	1	1	0.123778502	0.332247557	0.068403909	0.13029316	0.293159609	0.035830619
Adrenals	4	2	1	0.1104	0.3056	0.0544	0.168	0.2944	0.0544
Adrenals	4	3	2	0.057553957	0.294964029	0.136690647	0.057553957	0.273381295	0.151079137
Adrenals	4	4	2	0.142372881	0.276836158	0.120903955	0.116384181	0.273446328	0.051977401
Adrenals	4	5	3	0.016014235	0.106761566	0.169039146	0.023131673	0.158362989	0.523131673
Adrenals	4	6	3	0.065868263	0.407185629	0.167664671	0.113772455	0.19760479	0.041916168
Adrenals	4	7	4	0.105	0.43	0.065	0.05	0.25	0.07
Adrenals	4	8	4	0.118721461	0.180365297	0.059360731	0.136986301	0.319634703	0.162100457
Adrenals	1	9	5	0.089285714	0.4375	0.09375	0.075892857	0.272321429	0.03125
Adrenals	1	10	5	0.083700441	0.405286344	0.22907489	0.057268722	0.185022026	0.013215859
Adrenals	1	11	6	0.084745763	0.440677966	0.271186441	0	0.13559322	0.050847458
Adrenals	1	12	6	0.175342466	0.346575342	0.401369863	0.020547945	0.038356164	0.002739726
Blood	4	1	1	0.451212738	0.08665062	0.002406962	0.395297167	0.061655249	0.001481207
Blood	4	2	1	0.408374472	0.061381074	0.001367989	0.460952834	0.064414441	0.002735978
Blood	4	3	2	0.438077893	0.08048473	0.003082096	0.379097786	0.097226114	0.001330905
Blood	4	4	2	0.369249597	0.110585748	0.001780052	0.434221505	0.079768593	0.002948212
Blood	4	5	3	0.455214724	0.070143149	0.00204499	0.396523517	0.072188139	0.003271984
Blood	4	6	3	0.405228758	0.108553566	0.005683433	0.414748508	0.064364876	0.000852515
Blood	4	7	4	0.50981574	0.102720854	0.004391252	0.308937489	0.069743413	0.001033236
Blood	4	8	4	0.291262136	0.091735126	0.001493652	0.489917849	0.118745332	0.004854369
Blood	1	9	5	0.543358109	0.083952735	0.001238803	0.332285115	0.036973509	0.000952925
Blood	1	10	5	0.455897038	0.058027294	0.001109508	0.445467658	0.037723289	0.001109508
Blood	1	11	6	0.601593625	0.056915196	0.003699488	0.31374502	0.023050655	0.000284576
Blood	1	12	6	0.41208021	0.065094167	0.002559883	0.463034071	0.05107576	0.001584689
Adrenals	8	13	7	0.177777778	0.333333333	0.155555556	0.166666667	0.133333333	0.022222222
Adrenals	8	14	7	0.094444444	0.102777778	0.075	0.158333333	0.236111111	0.333333333
Adrenals	8	15	8	0.212736502	0.267189663	0.098754038	0.179972312	0.175819105	0.055376096
Adrenals	8	16	8	0.115646259	0.217687075	0.06122449	0.129251701	0.244897959	0.231292517
Adrenals	8	17	9	0.132978723	0.223404255	0.127659574	0.175531915	0.180851064	0.14893617
Adrenals	8	18	9	0.176829268	0.18902439	0.164634146	0.109756098	0.164634146	0.176829268
Blood	8	13	7	0.626292518	0.070213169	0.002047382	0.266899506	0.03210433	0.000757015
Blood	8	14	7	0.256108469	0.063950888	0.001219661	0.549802821	0.124019189	0.003780949
Blood	8	15	8	0.492019319	0.084613615	0.00124195	0.368376265	0.05098896	0.000804968
Blood	8	16	8	0.425453658	0.043323297	0.001432175	0.464041012	0.062283343	0.001643746
Blood	8	17	9	0.450894577	0.07046518	0.001981833	0.410542252	0.063198459	0.0015139
Blood	8	18	9	0.450445836	0.054733447	0.001214191	0.435230507	0.055625119	0.000853728
Adrenals	12	19	10	0.212121212	0.295454545	0.03030303	0.234848485	0.181818182	0.022727273
Adrenals	12	20	10	0.212121212	0.212121212	0.03030303	0.196969697	0.303030303	0.045454545
Adrenals	12	21	11	0.195195195	0.228228228	0.162162162	0.102102102	0.219219219	0.081081081
Adrenals	12	22	11	0.147840532	0.246677741	0.035714286	0.186046512	0.28986711	0.086378738
Adrenals	12	23	12	0.119402985	0.388059701	0.134328358	0.104477612	0.208955224	0.044776119
Adrenals	12	24	12	0.12345679	0.055555556	0.037037037	0.172839506	0.209876543	0.401234568
Adrenals	12	25	13	0.201834862	0.211009174	0.055045872	0.119266055	0.211009174	0.183486239
Adrenals	12	26	13	0.149659864	0.295918367	0.098639456	0.149659864	0.265306122	0.040816327
Blood	12	19	10	0.420625724	0.091589417	0.009559676	0.396485129	0.069621475	0.009945925
Blood	12	20	10	0.44646431	0.061930176	0.000945074	0.41099622	0.077996442	0.001000667
Blood	12	21	11	0.481917195	0.093696634	0.002201055	0.346855907	0.071610186	0.002542598
Blood	12	22	11	0.399037731	0.044618891	0.00106356	0.493795898	0.057888073	0.002582932
Blood	12	23	12	0.504567487	0.118475019	0.004101417	0.28085384	0.089392245	0.000559284
Blood	12	24	12	0.324801134	0.065684807	0.00126014	0.528707569	0.072773096	0.006143183
Blood	12	25	13	0.47985671	0.048939102	0.000661339	0.420611739	0.047726646	0.000496004
Blood	12	26	13	0.441896686	0.050186034	0.000519166	0.460932768	0.044907848	0.000346111
Adrenals	12	27	14	0.165354331	0.196850394	0.039370079	0.133858268	0.25984252	0.204724409
Adrenals	12	28	14	0.231905465	0.214918759	0.071639586	0.225997046	0.207533235	0.036927622
Adrenals	12	29	15	0.202702703	0.216216216	0.072072072	0.198198198	0.211711712	0.085585586
Adrenals	12	30	15	0.083333333	0.222222222	0.083333333	0.166666667	0.361111111	0.055555556
Adrenals	12	31	16	0.192622951	0.19057377	0.06557377	0.227459016	0.196721311	0.118852459
Adrenals	12	32	16	0.205128205	0.287179487	0.061538462	0.194871795	0.230769231	0.005128205
Blood	12	27	14	0.40667847	0.124758101	0.00115288	0.329723721	0.133528225	0.003005723
Blood	12	28	14	0.396631287	0.087986464	0.001384402	0.448777111	0.065912936	0.000846024
Blood	12	29	15	0.51184471	0.062320414	0.000957793	0.373475512	0.050124513	0.00089394
Blood	12	30	15	0.39619705	0.079713087	0.001015022	0.436459602	0.083773176	0.001421031
Blood	12	31	16	0.495424905	0.053533866	0.001419857	0.395719394	0.054059739	0.001314682
Blood	12	32	16	0.270058057	0.190920339	0.002331779	0.34624536	0.189207195	0.000618635
Adrenals	8	33	17	0.161290323	0.225806452	0.258064516	0.032258065	0.193548387	0.129032258
Adrenals	8	34	17	0.11	0.165	0.18	0.19	0.265	0.085
Adrenals	8	35	18	0.191256831	0.191256831	0.103825137	0.169398907	0.245901639	0.098360656
Adrenals	8	36	18	0.226890756	0.142857143	0.138655462	0.256302521	0.130252101	0.100840336
Adrenals	8	37	19	0.418181818	0.163636364	0.127272727	0.109090909	0.145454545	0.036363636
Adrenals	8	38	19	0.119186047	0.113372093	0.040697674	0.293604651	0.23255814	0.197674419
Blood	8	33	17	0.576150029	0.089311244	0.002186528	0.275166092	0.055420066	0.001009167
Blood	8	34	17	0.279520642	0.049943531	0.000815661	0.586773748	0.079244573	0.003074413
Blood	8	35	18	0.239113827	0.282811306	0.001527884	0.180404889	0.286745607	0.000840336
Blood	8	36	18	0.347492785	0.099657287	0.000901876	0.46780303	0.080357143	0.002795815
Blood	8	37	19	0.562403698	0.087680681	0.001907697	0.266123707	0.07946291	0.001467459
Blood	8	38	19	0.249490056	0.046277409	0.000254972	0.611677715	0.087901581	0.00299592
Adrenals	2	39	20	0.174311927	0.321100917	0.137614679	0.155963303	0.133027523	0.068807339
Adrenals	2	40	20	0.154017857	0.332589286	0.140625	0.151785714	0.149553571	0.055803571
Adrenals	2	41	21	0.170854271	0.211055276	0.16080402	0.150753769	0.185929648	0.105527638
Adrenals	2	42	21	0.214195184	0.191381496	0.258555133	0.210392902	0.072243346	0.046894804
Adrenals	2	43	22	0.215686275	0.243697479	0.033613445	0.316526611	0.159663866	0.014005602
Adrenals	2	44	22	0.109504132	0.239669421	0.076446281	0.092975207	0.394628099	0.078512397
Blood	2	39	20	0.397725868	0.077369917	0.004449388	0.476208132	0.040415276	0.001977506
Blood	2	40	20	0.493641775	0.141504329	0.005952381	0.301948052	0.050730519	0.005005411
Blood	2	41	21	0.367289588	0.119713362	0.007446958	0.426443726	0.073907545	0.003934242
Blood	2	42	21	0.473044961	0.09833795	0.003942041	0.357234179	0.061367995	0.004261666
Blood	2	43	22	0.37289745	0.106483993	0.001627781	0.450623983	0.063483451	0.002984265
Blood	2	44	22	0.367015099	0.146470512	0.003742418	0.310362627	0.166473093	0.003355272
Adrenals	1	45	23	0.286666667	0.126666667	0.033333333	0.426666667	0.113333333	0.013333333
Adrenals	1	46	23	0.533632287	0.237668161	0.076233184	0.130044843	0.013452915	0.00896861
Adrenals	1	47	24	0.35	0.171428571	0.05	0.328571429	0.089285714	0.003571429
Adrenals	1	48	24	0.477272727	0.25	0.056818182	0.15530303	0.056818182	0
Adrenals	4	49	25	0.037267081	0.242236025	0.192546584	0.130434783	0.242236025	0.155279503
Adrenals	4	50	25	0.19955157	0.152466368	0.080717489	0.109865471	0.284753363	0.170403587
Adrenals	4	51	26	0.090909091	0.167832168	0.237762238	0.06993007	0.265734266	0.167832168
Adrenals	4	52	26	0.322443182	0.080965909	0.059659091	0.455965909	0.036931818	0.044034091
Blood	1	45	23	0.362404385	0.230078901	0.001626212	0.223333133	0.177979883	0.000903451
Blood	1	46	23	0.327058921	0.227083853	0.000997258	0.256918474	0.184160226	0.000706391
Blood	1	47	24	0.397848593	0.205111614	0.001900679	0.275355872	0.115051763	0.00088968
Blood	1	48	24	0.440776419	0.114694953	0.000793737	0.338023596	0.102500271	0.000865895
Blood	4	49	25	0.303978981	0.219334621	0.002722294	0.31515305	0.154442721	0.001487766
Blood	4	50	25	0.370355731	0.126482213	0.001293568	0.337261948	0.159899389	0.001724757
Blood	4	51	26	0.365235483	0.244183847	0.00179686	0.178551163	0.205409495	0.001324002
Blood	4	52	26	0.213744852	0.204932914	0.000354249	0.354868707	0.222822477	0.000309968
Adrenals	2	53	27	0.28597786	0.236162362	0.132841328	0.171586716	0.132841328	0.031365314
Adrenals	2	54	27	0.19239905	0.334916865	0.109263658	0.213776722	0.128266033	0.009501188
Adrenals	2	55	28	0.414211438	0.097053726	0.06932409	0.317157712	0.064124783	0.029462738
Adrenals	2	56	28	0.318965517	0.157327586	0.045258621	0.349137931	0.099137931	0.012931034
Adrenals	2	57	29	0.2368758	0.453265045	0.107554417	0.108834827	0.061459667	0.025608195
Adrenals	2	58	29	0.141945774	0.326953748	0.118022329	0.183413078	0.192982456	0.031897927
Blood	2	53	27	0.383158086	0.209662799	0.001722263	0.30629079	0.092367658	0.000770486
Blood	2	54	27	0.339516379	0.111139816	0.002428439	0.433295443	0.107522993	0.001240054
Blood	2	55	28	0.428147694	0.128413624	0.001278511	0.365654086	0.07226143	0.001125089
Blood	2	56	28	0.394328862	0.054622861	0.001445899	0.487509037	0.058317937	0.001606555
Blood	2	57	29	0.40459364	0.314134276	0.004711425	0.230270907	0.043109541	0.001001178
Blood	2	58	29	0.339475927	0.13623775	0.004793353	0.412547934	0.10044738	0.003408607
Adrenals	1	59	30	0.524475524	0.104895105	0.041958042	0.27972028	0.034965035	0.006993007
Adrenals	1	60	30	0.268115942	0.311594203	0.130434783	0.246376812	0.043478261	0
Adrenals	1	61	31	0.421143847	0.08492201	0.057192374	0.379549393	0.027729636	0.01559792
Adrenals	1	62	31	0.436363636	0.154545455	0.072727273	0.251515152	0.063636364	0.018181818
Adrenals	8	63	32	0.390749601	0.212121212	0.180223285	0.151515152	0.03030303	0.009569378
Adrenals	8	64	32	0.079120879	0.085714286	0.204395604	0.107692308	0.16043956	0.182417582
Adrenals	8	65	33	0.094414894	0.167553191	0.454787234	0.018617021	0.002659574	0
Adrenals	8	66	33	0.04519774	0.005649718	0	0.403954802	0.381355932	0.138418079
Blood	1	59	30	0.525560897	0.136939103	0.001442308	0.285657051	0.04775641	0.001522436
Blood	1	60	30	0.460914499	0.063510184	0.002523583	0.442948988	0.031244367	0.001381962
Blood	1	61	31	0.435339895	0.131208515	0.002403296	0.361123827	0.069523919	0.001373312
Blood	1	62	31	0.487476473	0.079556971	0.002678442	0.375199073	0.057043579	0.001375416
Blood	8	63	32	0.510960906	0.218974546	0.007672634	0.187918646	0.077030812	0.000426257
Blood	8	64	32	0.223949515	0.069262737	0.003694013	0.477297214	0.198707096	0.029090349
Blood	8	65	33	0.658136907	0.192686471	0.006780756	0.130448821	0.014045851	0.00048434
Blood	8	66	33	0.101937578	0.006681302	0.000190894	0.715662881	0.173904744	0.00372244
Adrenals	4	67	34	0.144329897	0.265463918	0.275773196	0.110824742	0.108247423	0.100515464
Adrenals	4	68	34	0.207615594	0.16137806	0.106074343	0.239347235	0.197642792	0.093381686
Adrenals	4	69	35	0.201503759	0.231578947	0.309774436	0.121804511	0.093233083	0.046616541
Adrenals	4	70	35	0.124137931	0.20862069	0.162068966	0.05	0.213793103	0.244827586
Adrenals	4	71	36	0.187719298	0.163157895	0.057894737	0.177192982	0.275438596	0.143859649
Adrenals	4	72	36	0.144680851	0.174468085	0.217021277	0.160638298	0.128723404	0.180851064
Blood	4	67	34	0.471056741	0.105413847	0.003331598	0.353097345	0.065226445	0.001717855
Blood	4	68	34	0.389758947	0.07005744	0.00500761	0.46870244	0.066620845	0.004369385
Blood	4	69	35	0.509141735	0.121713509	0.005893019	0.315503173	0.046388637	0.002266546
Blood	4	70	35	0.34207986	0.059587538	0.005792014	0.512417727	0.075296183	0.007634928
Blood	4	71	36	0.458211346	0.082582997	0.005247749	0.390045849	0.057283323	0.00613158
Blood	4	72	36	0.342849146	0.097023976	0.010728613	0.458531579	0.084895979	0.01100849
Adrenals	0	73	0	0.424	0.471	0.0824	0	0	0
Adrenals	0	74	0	0.387	0.575	0.0323	0	0	0
Adrenals	0	75	0	0.651	0.293	0.056	0	0	0
Adrenals	0	76	0	0.42	0.449	0.13	0	0	0
Adrenals	0	77	0	0.275	0.525	0.175	0	0	0
Adrenals	0	78	0	0.301	0.54	0.159	0	0	0
Adrenals	0	79	0	0.44	0.496	0.0567	0	0	0
Adrenals	0	80	0	0.575	0.264	0.158	0	0	0
Blood	0	73	0	0.974	0.0236	0.0018	0	0	0
Blood	0	74	0	0.965	0.0325	0.0015	0	0	0
Blood	0	75	0	0.961	0.0352	0.0023	0	0	0
Blood	0	76	0	0.978	0.0202	0.0015	0	0	0
Blood	0	77	0	0.965	0.0321	0.0017	0	0	0
Blood	0	78	0	0.961	0.0361	0.0022	0	0	0
Blood	0	79	0	0.971	0.0261	0.0021	0	0	0
Blood	0	80	0	0.947	0.0488	0.0036	0	0	0
Adrenals	0	81	0	0.542	0.375	0.0833	0	0	0
Adrenals	0	82	0	0.363	0.318	0.318	0	0	0
Adrenals	0	83	0	0.752	0.217	0.0285	0	0	0
Adrenals	0	84	0	0.802	0.172	0.0345	0	0	0
Adrenals	0	85	0	0.661	0.287	0.0696	0	0	0
Blood	0	81	0	0.545	0.462	0.00061	0	0	0
Blood	0	82	0	0.659	0.343	0.00089	0	0	0
Blood	0	83	0	0.593	0.408	0.0018	0	0	0
Blood	0	84	0	0.624	0.379	0.0014	0	0	0
Blood	0	85	0	0.673	0.33	0.0015	0	0	0
Adrenals	0	86	0	0.429	0.304	0.267	0	0	0
Adrenals	0	87	0	0.574	0.251	0.172	0	0	0
Adrenals	0	88	0	0.818	0.135	0.0469	0	0	0
Blood	0	86	0	0.61	0.385	0.0011	0	0	0
Blood	0	87	0	0.616	0.379	0.0016	0	0	0
Blood	0	88	0	0.751	0.244	0.0022	0	0	0
Adrenals	0	89	0	0.829	0.153	0.0176	0	0	0
Adrenals	0	90	0	0.862	0.0942	0.0385	0	0	0
Adrenals	0	91	0	0.511	0.207	0.277	0	0	0
Blood	0	89	0	0.573	0.411	0.0018	0	0	0
Blood	0	90	0	0.595	0.39	0.0013	0	0	0
Blood	0	91	0	0.652	0.333	0.0027	0	0	0
Blood	0	92	0	0.898	0.104	0.0032	0	0	0
Blood	0	93	0	0.859	0.146	0.0028	0	0	0
Blood	0	94	0	0.9	0.103	0.0024	0	0	0
Blood	0	95	0	0.89	0.111	0.0047	0	0	0
Adrenals	0	92	0	0.512	0.288	0.208	0	0	0
Adrenals	0	93	0	0.731	0.167	0.103	0	0	0
Adrenals	0	94	0	0.841	0.112	0.0543	0	0	0
Adrenals	0	95	0	0.84	0.0867	0.0741	0	0	0
