## Supplementary resource 1 for "Probabilistic migration events drive transient tissue residency of lymphocytes during homeostasis": CD8_parabiosis_data_bonemarrow.csv

tissue	week	mouse	pair	host.cd8.naive	host.cd8.activ	host.cd8.cd69p	donor.cd8.naive	donor.cd8.activ	donor.cd8.cd69p
Blood	4	1	1	0.451212738	0.08665062	0.002406962	0.395297167	0.061655249	0.001481207
Blood	4	2	1	0.408374472	0.061381074	0.001367989	0.460952834	0.064414441	0.002735978
Blood	4	3	2	0.438077893	0.08048473	0.003082096	0.379097786	0.097226114	0.001330905
Blood	4	4	2	0.369249597	0.110585748	0.001780052	0.434221505	0.079768593	0.002948212
Blood	4	5	3	0.455214724	0.070143149	0.00204499	0.396523517	0.072188139	0.003271984
Blood	4	6	3	0.405228758	0.108553566	0.005683433	0.414748508	0.064364876	0.000852515
Blood	4	7	4	0.50981574	0.102720854	0.004391252	0.308937489	0.069743413	0.001033236
Blood	4	8	4	0.291262136	0.091735126	0.001493652	0.489917849	0.118745332	0.004854369
Blood	1	9	5	0.543358109	0.083952735	0.001238803	0.332285115	0.036973509	0.000952925
Blood	1	10	5	0.455897038	0.058027294	0.001109508	0.445467658	0.037723289	0.001109508
Blood	1	11	6	0.601593625	0.056915196	0.003699488	0.31374502	0.023050655	0.000284576
Blood	1	12	6	0.41208021	0.065094167	0.002559883	0.463034071	0.05107576	0.001584689
BoneMarrow	4	1	1	0.048630977	0.371475276	0.074785452	0.067429506	0.34859011	0.06906416
BoneMarrow	4	2	1	0.028602267	0.242309768	0.268753373	0.023745278	0.235833783	0.19158122
BoneMarrow	4	3	2	0.030763791	0.200141443	0.119872702	0.047736917	0.25990099	0.3281471
BoneMarrow	4	4	2	0.045712379	0.260927594	0.235902569	0.017350684	0.227894561	0.201868535
BoneMarrow	4	5	3	0.058225869	0.20437671	0.159046503	0.082844861	0.275107464	0.202813599
BoneMarrow	4	6	3	0.041480536	0.358647096	0.394384174	0.02744097	0.15252074	0.01531589
BoneMarrow	4	7	4	0.05408971	0.276385224	0.162269129	0.066622691	0.25	0.17414248
BoneMarrow	4	8	4	0.039966694	0.129891757	0.17152373	0.038301415	0.204412989	0.409658618
BoneMarrow	1	9	5	0.068905364	0.463148713	0.111644134	0.064108155	0.247274313	0.023986044
BoneMarrow	1	10	5	0.147435897	0.360683761	0.123504274	0.057692308	0.263247863	0.016666667
BoneMarrow	1	11	6	0.138522427	0.427440633	0.137203166	0.069920844	0.187994723	0.014511873
BoneMarrow	1	12	6	0.117759389	0.348822406	0.159134309	0.08529599	0.233609166	0.029280713
BoneMarrow	8	13	7	0.222703223	0.315536316	0.098605099	0.141895142	0.181818182	0.027417027
BoneMarrow	8	14	7	0.048883757	0.097767513	0.276366436	0.043494996	0.153194765	0.376058507
BoneMarrow	8	15	8	0.169323415	0.26638328	0.087141339	0.187389302	0.2376904	0.042862203
BoneMarrow	8	16	8	0.08030303	0.203030303	0.190151515	0.062878788	0.187121212	0.271969697
BoneMarrow	8	17	9	0.156899811	0.213137996	0.107986767	0.175330813	0.227079395	0.11294896
BoneMarrow	8	18	9	0.055985435	0.188893946	0.378698225	0.030040965	0.109239873	0.231679563
Blood	8	13	7	0.626292518	0.070213169	0.002047382	0.266899506	0.03210433	0.000757015
Blood	8	14	7	0.256108469	0.063950888	0.001219661	0.549802821	0.124019189	0.003780949
Blood	8	15	8	0.492019319	0.084613615	0.00124195	0.368376265	0.05098896	0.000804968
Blood	8	16	8	0.425453658	0.043323297	0.001432175	0.464041012	0.062283343	0.001643746
Blood	8	17	9	0.450894577	0.07046518	0.001981833	0.410542252	0.063198459	0.0015139
Blood	8	18	9	0.450445836	0.054733447	0.001214191	0.435230507	0.055625119	0.000853728
BoneMarrow	12	19	10	0.172495554	0.279193835	0.02015412	0.227030231	0.269709544	0.017783047
BoneMarrow	12	20	10	0.065708419	0.287474333	0.162217659	0.028747433	0.300821355	0.13963039
BoneMarrow	12	21	11	0.086826347	0.246506986	0.099800399	0.073852295	0.260479042	0.221556886
BoneMarrow	12	22	11	0.062838244	0.18190018	0.11365003	0.054419723	0.288334336	0.289536981
BoneMarrow	12	23	12	0.12393849	0.394767042	0.063116824	0.09387193	0.269451457	0.040853798
BoneMarrow	12	24	12	0.087906504	0.137195122	0.109756098	0.102642276	0.25254065	0.298272358
BoneMarrow	12	25	13	0.067964872	0.247040855	0.041618939	0.07827415	0.347460863	0.201985491
BoneMarrow	12	26	13	0.113256113	0.361003861	0.108108108	0.086872587	0.280566281	0.030888031
Blood	12	19	10	0.420625724	0.091589417	0.009559676	0.396485129	0.069621475	0.009945925
Blood	12	20	10	0.44646431	0.061930176	0.000945074	0.41099622	0.077996442	0.001000667
Blood	12	21	11	0.481917195	0.093696634	0.002201055	0.346855907	0.071610186	0.002542598
Blood	12	22	11	0.399037731	0.044618891	0.00106356	0.493795898	0.057888073	0.002582932
Blood	12	23	12	0.504567487	0.118475019	0.004101417	0.28085384	0.089392245	0.000559284
Blood	12	24	12	0.324801134	0.065684807	0.00126014	0.528707569	0.072773096	0.006143183
Blood	12	25	13	0.47985671	0.048939102	0.000661339	0.420611739	0.047726646	0.000496004
Blood	12	26	13	0.441896686	0.050186034	0.000519166	0.460932768	0.044907848	0.000346111
BoneMarrow	12	27	14	0.084546473	0.116461366	0.077547592	0.077547592	0.239361702	0.393337066
BoneMarrow	12	28	14	0.10244193	0.35318642	0.150684932	0.087552114	0.27099464	0.029184038
BoneMarrow	12	29	15	0.092827004	0.238396624	0.111814346	0.142756681	0.331926864	0.072433193
BoneMarrow	12	30	15	0.085027726	0.342883549	0.306839187	0.03142329	0.191312384	0.035120148
BoneMarrow	12	31	16	0.127574547	0.230249001	0.03166308	0.175837688	0.295112204	0.127574547
BoneMarrow	12	32	16	0.099538225	0.433042586	0.128783992	0.054386865	0.249358645	0.025654182
Blood	12	27	14	0.40667847	0.124758101	0.00115288	0.329723721	0.133528225	0.003005723
Blood	12	28	14	0.396631287	0.087986464	0.001384402	0.448777111	0.065912936	0.000846024
Blood	12	29	15	0.51184471	0.062320414	0.000957793	0.373475512	0.050124513	0.00089394
Blood	12	30	15	0.39619705	0.079713087	0.001015022	0.436459602	0.083773176	0.001421031
Blood	12	31	16	0.495424905	0.053533866	0.001419857	0.395719394	0.054059739	0.001314682
Blood	12	32	16	0.270058057	0.190920339	0.002331779	0.34624536	0.189207195	0.000618635
BoneMarrow	8	33	17	0.225848564	0.291993037	0.05178416	0.134464752	0.227589208	0.057876414
BoneMarrow	8	34	17	0.086142322	0.224719101	0.131767109	0.11916922	0.346612189	0.076608784
BoneMarrow	8	35	18	0.094188377	0.146292585	0.257181029	0.122912492	0.16499666	0.213092852
BoneMarrow	8	36	18	0.086477075	0.218804411	0.255948926	0.058038305	0.154381892	0.219384794
BoneMarrow	8	37	19	0.207746479	0.286971831	0.044014085	0.135123239	0.210387324	0.107834507
BoneMarrow	8	38	19	0.082889284	0.175843694	0.06098283	0.15571344	0.284191829	0.235642392
Blood	8	33	17	0.576150029	0.089311244	0.002186528	0.275166092	0.055420066	0.001009167
Blood	8	34	17	0.279520642	0.049943531	0.000815661	0.586773748	0.079244573	0.003074413
Blood	8	35	18	0.239113827	0.282811306	0.001527884	0.180404889	0.286745607	0.000840336
Blood	8	36	18	0.347492785	0.099657287	0.000901876	0.46780303	0.080357143	0.002795815
Blood	8	37	19	0.562403698	0.087680681	0.001907697	0.266123707	0.07946291	0.001467459
Blood	8	38	19	0.249490056	0.046277409	0.000254972	0.611677715	0.087901581	0.00299592
Blood	2	39	20	0.397725868	0.077369917	0.004449388	0.476208132	0.040415276	0.001977506
Blood	2	40	20	0.493641775	0.141504329	0.005952381	0.301948052	0.050730519	0.005005411
Blood	2	41	21	0.367289588	0.119713362	0.007446958	0.426443726	0.073907545	0.003934242
Blood	2	42	21	0.473044961	0.09833795	0.003942041	0.357234179	0.061367995	0.004261666
Blood	2	43	22	0.37289745	0.106483993	0.001627781	0.450623983	0.063483451	0.002984265
Blood	2	44	22	0.367015099	0.146470512	0.003742418	0.310362627	0.166473093	0.003355272
BoneMarrow	2	39	20	0.242424242	0.239565466	0.287021155	0.116066324	0.057747284	0.052601487
BoneMarrow	2	40	20	0.17007359	0.220359771	0.238757155	0.149632052	0.110384301	0.084627964
BoneMarrow	2	41	21	0.171982489	0.218886804	0.229518449	0.113195747	0.145716073	0.111319575
BoneMarrow	2	42	21	0.132086852	0.194813028	0.372738239	0.113389626	0.106755127	0.074185766
BoneMarrow	2	43	22	0.356555693	0.105014386	0.078503905	0.357377723	0.061857789	0.035347308
BoneMarrow	2	44	22	0.221194281	0.208578638	0.12195122	0.19175778	0.189234651	0.059714045
BoneMarrow	1	45	23	0.243797195	0.189859763	0.235167206	0.133225458	0.146170442	0.049083064
BoneMarrow	1	46	23	0.204793028	0.51416122	0.091503268	0.078431373	0.095860566	0.015250545
BoneMarrow	1	47	24	0.235229155	0.169519602	0.279955826	0.165102154	0.123136389	0.027056875
BoneMarrow	1	48	24	0.213768116	0.474637681	0.134057971	0.065217391	0.083333333	0.025362319
BoneMarrow	4	49	25	0.09259659	0.144398878	0.184761494	0.119145262	0.243039068	0.219296352
BoneMarrow	4	50	25	0.109472229	0.151186909	0.243143581	0.048859184	0.215026504	0.236460014
BoneMarrow	4	51	26	0.10995702	0.123567335	0.160816619	0.080587393	0.247851003	0.282951289
BoneMarrow	4	52	26	0.175405743	0.307740325	0.131086142	0.165418227	0.168539326	0.046816479
Blood	1	45	23	0.362404385	0.230078901	0.001626212	0.223333133	0.177979883	0.000903451
Blood	1	46	23	0.327058921	0.227083853	0.000997258	0.256918474	0.184160226	0.000706391
Blood	1	47	24	0.397848593	0.205111614	0.001900679	0.275355872	0.115051763	0.00088968
Blood	1	48	24	0.440776419	0.114694953	0.000793737	0.338023596	0.102500271	0.000865895
Blood	4	49	25	0.303978981	0.219334621	0.002722294	0.31515305	0.154442721	0.001487766
Blood	4	50	25	0.370355731	0.126482213	0.001293568	0.337261948	0.159899389	0.001724757
Blood	4	51	26	0.365235483	0.244183847	0.00179686	0.178551163	0.205409495	0.001324002
Blood	4	52	26	0.213744852	0.204932914	0.000354249	0.354868707	0.222822477	0.000309968
BoneMarrow	2	53	27	0.183178028	0.377636096	0.229279058	0.119911721	0.06007847	0.027219225
BoneMarrow	2	54	27	0.288115246	0.174369748	0.204681873	0.236494598	0.06542617	0.025510204
BoneMarrow	2	55	28	0.251768868	0.104658019	0.153596698	0.31928066	0.093455189	0.074292453
BoneMarrow	2	56	28	0.288249211	0.175867508	0.188091483	0.18966877	0.089511041	0.061119874
BoneMarrow	2	57	29	0.150275103	0.394429161	0.310293443	0.081728565	0.045850527	0.01650619
BoneMarrow	2	58	29	0.207796125	0.217824022	0.208323909	0.171982206	0.153509764	0.034909146
Blood	2	53	27	0.383158086	0.209662799	0.001722263	0.30629079	0.092367658	0.000770486
Blood	2	54	27	0.339516379	0.111139816	0.002428439	0.433295443	0.107522993	0.001240054
Blood	2	55	28	0.428147694	0.128413624	0.001278511	0.365654086	0.07226143	0.001125089
Blood	2	56	28	0.394328862	0.054622861	0.001445899	0.487509037	0.058317937	0.001606555
Blood	2	57	29	0.40459364	0.314134276	0.004711425	0.230270907	0.043109541	0.001001178
Blood	2	58	29	0.339475927	0.13623775	0.004793353	0.412547934	0.10044738	0.003408607
BoneMarrow	1	59	30	0.473134328	0.077910448	0.14119403	0.250149254	0.042686567	0.014925373
BoneMarrow	1	60	30	0.476190476	0.145949289	0.150278293	0.199752628	0.012987013	0.01546073
BoneMarrow	1	61	31	0.415927723	0.060398193	0.118955998	0.353521834	0.031788523	0.018236574
BoneMarrow	1	62	31	0.491372227	0.128594906	0.089564503	0.243631882	0.034921939	0.013557929
BoneMarrow	8	63	32	0.229751767	0.162710636	0.417466932	0.128646494	0.030621489	0.01612611
BoneMarrow	8	64	32	0.114097969	0.047690163	0.175726802	0.147650339	0.113898845	0.340700916
BoneMarrow	8	65	33	0.076548438	0.16611964	0.61556379	0.015987295	0.002646903	0.00984648
BoneMarrow	8	66	33	0.075152823	0.009708738	0.002157497	0.425026969	0.182308522	0.294498382
Blood	1	59	30	0.525560897	0.136939103	0.001442308	0.285657051	0.04775641	0.001522436
Blood	1	60	30	0.460914499	0.063510184	0.002523583	0.442948988	0.031244367	0.001381962
Blood	1	61	31	0.435339895	0.131208515	0.002403296	0.361123827	0.069523919	0.001373312
Blood	1	62	31	0.487476473	0.079556971	0.002678442	0.375199073	0.057043579	0.001375416
Blood	8	63	32	0.510960906	0.218974546	0.007672634	0.187918646	0.077030812	0.000426257
Blood	8	64	32	0.223949515	0.069262737	0.003694013	0.477297214	0.198707096	0.029090349
Blood	8	65	33	0.658136907	0.192686471	0.006780756	0.130448821	0.014045851	0.00048434
Blood	8	66	33	0.101937578	0.006681302	0.000190894	0.715662881	0.173904744	0.00372244
BoneMarrow	4	67	34	0.200734158	0.145865533	0.278979907	0.205177743	0.097565688	0.073222566
BoneMarrow	4	68	34	0.117029074	0.243586611	0.2047398	0.061324212	0.197898852	0.178597606
BoneMarrow	4	69	35	0.164802982	0.161341853	0.448083067	0.1328541	0.03913738	0.059105431
BoneMarrow	4	70	35	0.104702751	0.16823425	0.258740018	0.045430346	0.217568767	0.2108252
BoneMarrow	4	71	36	0.053946754	0.083372256	0.065156469	0.109761794	0.251050911	0.439981317
BoneMarrow	4	72	36	0.114446529	0.221656392	0.212409542	0.097426963	0.097963013	0.259581882
Blood	4	67	34	0.471056741	0.105413847	0.003331598	0.353097345	0.065226445	0.001717855
Blood	4	68	34	0.389758947	0.07005744	0.00500761	0.46870244	0.066620845	0.004369385
Blood	4	69	35	0.509141735	0.121713509	0.005893019	0.315503173	0.046388637	0.002266546
Blood	4	70	35	0.34207986	0.059587538	0.005792014	0.512417727	0.075296183	0.007634928
Blood	4	71	36	0.458211346	0.082582997	0.005247749	0.390045849	0.057283323	0.00613158
Blood	4	72	36	0.342849146	0.097023976	0.010728613	0.458531579	0.084895979	0.01100849
BoneMarrow	0	73	0	0.216	0.663	0.118	0	0	0
BoneMarrow	0	74	0	0.242	0.651	0.103	0	0	0
BoneMarrow	0	75	0	0.118	0.8	0.0778	0	0	0
BoneMarrow	0	76	0	0.236	0.683	0.0742	0	0	0
BoneMarrow	0	77	0	0.332	0.59	0.0732	0	0	0
BoneMarrow	0	78	0	0.255	0.675	0.0647	0	0	0
BoneMarrow	0	79	0	0.185	0.694	0.118	0	0	0
BoneMarrow	0	80	0	0.178	0.571	0.249	0	0	0
Blood	0	73	0	0.974	0.0236	0.0018	0	0	0
Blood	0	74	0	0.965	0.0325	0.0015	0	0	0
Blood	0	75	0	0.961	0.0352	0.0023	0	0	0
Blood	0	76	0	0.978	0.0202	0.0015	0	0	0
Blood	0	77	0	0.965	0.0321	0.0017	0	0	0
Blood	0	78	0	0.961	0.0361	0.0022	0	0	0
Blood	0	79	0	0.971	0.0261	0.0021	0	0	0
Blood	0	80	0	0.947	0.0488	0.0036	0	0	0
BoneMarrow	0	81	0	0.799	0.103	0.1	0	0	0
BoneMarrow	0	82	0	0.775	0.123	0.101	0	0	0
BoneMarrow	0	83	0	0.816	0.0775	0.107	0	0	0
BoneMarrow	0	84	0	0.801	0.109	0.0901	0	0	0
BoneMarrow	0	85	0	0.808	0.106	0.0873	0	0	0
Blood	0	81	0	0.545	0.462	0.00061	0	0	0
Blood	0	82	0	0.659	0.343	0.00089	0	0	0
Blood	0	83	0	0.593	0.408	0.0018	0	0	0
Blood	0	84	0	0.624	0.379	0.0014	0	0	0
Blood	0	85	0	0.673	0.33	0.0015	0	0	0
BoneMarrow	0	86	0	0.73	0.142	0.127	0	0	0
BoneMarrow	0	87	0	0.754	0.137	0.107	0	0	0
BoneMarrow	0	88	0	0.636	0.122	0.24	0	0	0
Blood	0	86	0	0.61	0.385	0.0011	0	0	0
Blood	0	87	0	0.616	0.379	0.0016	0	0	0
Blood	0	88	0	0.751	0.244	0.0022	0	0	0
BoneMarrow	0	89	0	0.824	0.0777	0.0916	0	0	0
BoneMarrow	0	90	0	0.892	0.0611	0.0418	0	0	0
BoneMarrow	0	91	0	0.764	0.063	0.166	0	0	0
Blood	0	89	0	0.573	0.411	0.0018	0	0	0
Blood	0	90	0	0.595	0.39	0.0013	0	0	0
Blood	0	91	0	0.652	0.333	0.0027	0	0	0
BoneMarrow	0	92	0	0.709	0.116	0.188	0	0	0
BoneMarrow	0	93	0	0.75	0.11	0.15	0	0	0
BoneMarrow	0	94	0	0.72	0.0984	0.193	0	0	0
BoneMarrow	0	95	0	0.726	0.114	0.169	0	0	0
Blood	0	92	0	0.898	0.104	0.0032	0	0	0
Blood	0	93	0	0.859	0.146	0.0028	0	0	0
Blood	0	94	0	0.9	0.103	0.0024	0	0	0
Blood	0	95	0	0.89	0.111	0.0047	0	0	0
