## Supplementary resource 1 for "Probabilistic migration events drive transient tissue residency of lymphocytes during homeostasis": CD8_parabiosis_data_brain.csv

tissue	week	mouse	pair	host.cd8.naive	host.cd8.activ	host.cd8.cd69p	donor.cd8.naive	donor.cd8.activ	donor.cd8.cd69p
Blood	4	1	1	0.451212738	0.08665062	0.002406962	0.395297167	0.061655249	0.001481207
Blood	4	2	1	0.408374472	0.061381074	0.001367989	0.460952834	0.064414441	0.002735978
Blood	4	3	2	0.438077893	0.08048473	0.003082096	0.379097786	0.097226114	0.001330905
Blood	4	4	2	0.369249597	0.110585748	0.001780052	0.434221505	0.079768593	0.002948212
Blood	4	5	3	0.455214724	0.070143149	0.00204499	0.396523517	0.072188139	0.003271984
Blood	4	6	3	0.405228758	0.108553566	0.005683433	0.414748508	0.064364876	0.000852515
Blood	4	7	4	0.50981574	0.102720854	0.004391252	0.308937489	0.069743413	0.001033236
Blood	4	8	4	0.291262136	0.091735126	0.001493652	0.489917849	0.118745332	0.004854369
Blood	1	9	5	0.543358109	0.083952735	0.001238803	0.332285115	0.036973509	0.000952925
Blood	1	10	5	0.455897038	0.058027294	0.001109508	0.445467658	0.037723289	0.001109508
Blood	1	11	6	0.601593625	0.056915196	0.003699488	0.31374502	0.023050655	0.000284576
Blood	1	12	6	0.41208021	0.065094167	0.002559883	0.463034071	0.05107576	0.001584689
Brain	4	1	1	0.047904192	0.215568862	0.263473054	0.02994012	0.239520958	0.19760479
Brain	4	2	1	0.026455026	0.227513228	0.333333333	0.042328042	0.142857143	0.222222222
Brain	4	3	2	0.00505689	0.107458913	0.549936789	0.002528445	0.11125158	0.222503161
Brain	4	4	2	0.010141988	0.15821501	0.507099391	0.004056795	0.133874239	0.188640974
Brain	4	5	3	0.005457853	0.050333535	0.314129776	0.003638569	0.077622802	0.546998181
Brain	4	6	3	0.012096774	0.163978495	0.665322581	0.014784946	0.067204301	0.076612903
Brain	4	7	4	0.023391813	0.280701754	0.236842105	0.011695906	0.233918129	0.207602339
Brain	4	8	4	0.009302326	0.162790698	0.248837209	0.006976744	0.081395349	0.490697674
Brain	1	9	5	0.066115702	0.446280992	0.181818182	0.033057851	0.245179063	0.024793388
Brain	1	10	5	0.166666667	0.19047619	0.333333333	0.047619048	0.238095238	0.023809524
Brain	1	11	6	0.130434783	0.426086957	0.252173913	0.052173913	0.086956522	0.052173913
Brain	1	12	6	0.009803922	0.392156863	0.31372549	0.068627451	0.196078431	0.009803922
Blood	8	13	7	0.626292518	0.070213169	0.002047382	0.266899506	0.03210433	0.000757015
Blood	8	14	7	0.256108469	0.063950888	0.001219661	0.549802821	0.124019189	0.003780949
Blood	8	15	8	0.492019319	0.084613615	0.00124195	0.368376265	0.05098896	0.000804968
Blood	8	16	8	0.425453658	0.043323297	0.001432175	0.464041012	0.062283343	0.001643746
Blood	8	17	9	0.450894577	0.07046518	0.001981833	0.410542252	0.063198459	0.0015139
Blood	8	18	9	0.450445836	0.054733447	0.001214191	0.435230507	0.055625119	0.000853728
Brain	8	13	7	0.013368984	0.067736185	0.878787879	0.006238859	0.008912656	0.027629234
Brain	8	14	7	0.014427412	0.021641118	0.23264202	0.023444545	0.055004509	0.652840397
Brain	8	15	8	0.049368542	0.105625718	0.592422503	0.039035591	0.040183697	0.173363949
Brain	8	16	8	0.012937595	0.01065449	0.135464231	0.01217656	0.037290715	0.791476408
Brain	8	17	9	0.076244486	0.112161311	0.531190926	0.082860744	0.089477001	0.107435413
Brain	8	18	9	0.021715527	0.040173724	0.827361564	0.015200869	0.02062975	0.074918567
Blood	12	19	10	0.420625724	0.091589417	0.009559676	0.396485129	0.069621475	0.009945925
Blood	12	20	10	0.44646431	0.061930176	0.000945074	0.41099622	0.077996442	0.001000667
Blood	12	21	11	0.481917195	0.093696634	0.002201055	0.346855907	0.071610186	0.002542598
Blood	12	22	11	0.399037731	0.044618891	0.00106356	0.493795898	0.057888073	0.002582932
Blood	12	23	12	0.504567487	0.118475019	0.004101417	0.28085384	0.089392245	0.000559284
Blood	12	24	12	0.324801134	0.065684807	0.00126014	0.528707569	0.072773096	0.006143183
Blood	12	25	13	0.47985671	0.048939102	0.000661339	0.420611739	0.047726646	0.000496004
Blood	12	26	13	0.441896686	0.050186034	0.000519166	0.460932768	0.044907848	0.000346111
Brain	12	19	10	0.018772894	0.105311355	0.603937729	0.028388278	0.077380952	0.16529304
Brain	12	20	10	0.028670721	0.079061685	0.358384014	0.024326672	0.09643788	0.411381407
Brain	12	21	11	0.021856518	0.094625868	0.433273335	0.025456416	0.058369761	0.363846747
Brain	12	22	11	0.017216295	0.051648885	0.258729389	0.015276431	0.113482056	0.542919496
Brain	12	23	12	0.042057699	0.187000348	0.538755648	0.026068822	0.089676747	0.114007647
Brain	12	24	12	0.01030264	0.021678472	0.148315089	0.019961365	0.092079845	0.707233312
Brain	12	25	13	0.016382406	0.109964093	0.371184919	0.020197487	0.066427289	0.413375224
Brain	12	26	13	0.033557047	0.079194631	0.655033557	0.036241611	0.059060403	0.13557047
Blood	12	27	14	0.40667847	0.124758101	0.00115288	0.329723721	0.133528225	0.003005723
Blood	12	28	14	0.396631287	0.087986464	0.001384402	0.448777111	0.065912936	0.000846024
Blood	12	29	15	0.51184471	0.062320414	0.000957793	0.373475512	0.050124513	0.00089394
Blood	12	30	15	0.39619705	0.079713087	0.001015022	0.436459602	0.083773176	0.001421031
Blood	12	31	16	0.495424905	0.053533866	0.001419857	0.395719394	0.054059739	0.001314682
Blood	12	32	16	0.270058057	0.190920339	0.002331779	0.34624536	0.189207195	0.000618635
Brain	12	27	14	0.008960087	0.034482759	0.068422482	0.011403747	0.174585935	0.689383655
Brain	12	28	14	0.027122642	0.261792453	0.632075472	0.02240566	0.053066038	0.001179245
Brain	12	29	15	0.057529611	0.141285956	0.503384095	0.035532995	0.090524535	0.164974619
Brain	12	30	15	0.041025641	0.203418803	0.635897436	0.044444444	0.063247863	0.01025641
Brain	12	31	16	0.011202068	0.074105989	0.162429987	0.011202068	0.116329168	0.624299871
Brain	12	32	16	0.09350057	0.212086659	0.522234892	0.101482326	0.055872292	0.005701254
Blood	8	33	17	0.576150029	0.089311244	0.002186528	0.275166092	0.055420066	0.001009167
Blood	8	34	17	0.279520642	0.049943531	0.000815661	0.586773748	0.079244573	0.003074413
Blood	8	35	18	0.239113827	0.282811306	0.001527884	0.180404889	0.286745607	0.000840336
Blood	8	36	18	0.347492785	0.099657287	0.000901876	0.46780303	0.080357143	0.002795815
Blood	8	37	19	0.562403698	0.087680681	0.001907697	0.266123707	0.07946291	0.001467459
Blood	8	38	19	0.249490056	0.046277409	0.000254972	0.611677715	0.087901581	0.00299592
Brain	8	33	17	0.06894198	0.184982935	0.251877133	0.041638225	0.144027304	0.302389078
Brain	8	34	17	0.00795756	0.039787798	0.390583554	0.01061008	0.084880637	0.462864721
Brain	8	35	18	0.02647585	0.03255814	0.037924866	0.017889088	0.115563506	0.76744186
Brain	8	36	18	0.007396871	0.079943101	0.521763869	0.005974395	0.035561878	0.347652916
Brain	8	37	19	0.058404558	0.047008547	0.030626781	0.032763533	0.084045584	0.743589744
Brain	8	38	19	0.02520436	0.040871935	0.081743869	0.061989101	0.162125341	0.619209809
Blood	2	39	20	0.397725868	0.077369917	0.004449388	0.476208132	0.040415276	0.001977506
Blood	2	40	20	0.493641775	0.141504329	0.005952381	0.301948052	0.050730519	0.005005411
Blood	2	41	21	0.367289588	0.119713362	0.007446958	0.426443726	0.073907545	0.003934242
Blood	2	42	21	0.473044961	0.09833795	0.003942041	0.357234179	0.061367995	0.004261666
Blood	2	43	22	0.37289745	0.106483993	0.001627781	0.450623983	0.063483451	0.002984265
Blood	2	44	22	0.367015099	0.146470512	0.003742418	0.310362627	0.166473093	0.003355272
Brain	2	39	20	0.090909091	0.212121212	0.393939394	0.121212121	0.090909091	0.03030303
Brain	2	40	20	0.142857143	0.285714286	0.266666667	0.114285714	0.085714286	0.104761905
Brain	2	41	21	0.039800995	0.268656716	0.393034826	0.009950249	0.104477612	0.154228856
Brain	2	42	21	0.033557047	0.187919463	0.677852349	0.020134228	0.060402685	0.013422819
Brain	2	43	22	0.107526882	0.365591398	0.247311828	0.11827957	0.096774194	0.043010753
Brain	2	44	22	0.085106383	0.223404255	0.191489362	0.085106383	0.361702128	0.053191489
Blood	1	45	23	0.362404385	0.230078901	0.001626212	0.223333133	0.177979883	0.000903451
Blood	1	46	23	0.327058921	0.227083853	0.000997258	0.256918474	0.184160226	0.000706391
Blood	1	47	24	0.397848593	0.205111614	0.001900679	0.275355872	0.115051763	0.00088968
Blood	1	48	24	0.440776419	0.114694953	0.000793737	0.338023596	0.102500271	0.000865895
Blood	4	49	25	0.303978981	0.219334621	0.002722294	0.31515305	0.154442721	0.001487766
Blood	4	50	25	0.370355731	0.126482213	0.001293568	0.337261948	0.159899389	0.001724757
Blood	4	51	26	0.365235483	0.244183847	0.00179686	0.178551163	0.205409495	0.001324002
Blood	4	52	26	0.213744852	0.204932914	0.000354249	0.354868707	0.222822477	0.000309968
Brain	1	45	23	0.111627907	0.215503876	0.547286822	0.052713178	0.054263566	0.015503876
Brain	1	46	23	0.262387387	0.28490991	0.208333333	0.177927928	0.05518018	0.005630631
Brain	1	47	24	0.148395722	0.201871658	0.522727273	0.077540107	0.02540107	0.018716578
Brain	1	48	24	0.328532853	0.190819082	0.167416742	0.199819982	0.103510351	0.00180018
Brain	4	49	25	0.026731753	0.074384007	0.559042306	0.019758252	0.034402603	0.284518828
Brain	4	50	25	0.05530346	0.072887124	0.326999433	0.042257516	0.081111741	0.420873511
Brain	4	51	26	0.013341181	0.046301746	0.553070434	0.005885815	0.052972337	0.328232294
Brain	4	52	26	0.052631579	0.150055991	0.685890258	0.059910414	0.0268757	0.022956327
Blood	2	53	27	0.383158086	0.209662799	0.001722263	0.30629079	0.092367658	0.000770486
Blood	2	54	27	0.339516379	0.111139816	0.002428439	0.433295443	0.107522993	0.001240054
Blood	2	55	28	0.428147694	0.128413624	0.001278511	0.365654086	0.07226143	0.001125089
Blood	2	56	28	0.394328862	0.054622861	0.001445899	0.487509037	0.058317937	0.001606555
Blood	2	57	29	0.40459364	0.314134276	0.004711425	0.230270907	0.043109541	0.001001178
Blood	2	58	29	0.339475927	0.13623775	0.004793353	0.412547934	0.10044738	0.003408607
Brain	2	53	27	0.102564103	0.21025641	0.552136752	0.051282051	0.047863248	0.032478632
Brain	2	54	27	0.172818792	0.308724832	0.27852349	0.151006711	0.058724832	0.025167785
Brain	2	55	28	0.04147813	0.319758673	0.503770739	0.023378582	0.055806938	0.052790347
Brain	2	56	28	0.149855908	0.30067243	0.319884726	0.13832853	0.07012488	0.019212296
Brain	2	57	29	0.027883397	0.395437262	0.494296578	0.011406844	0.035487959	0.034854246
Brain	2	58	29	0.07073955	0.346463023	0.446141479	0.055466238	0.056270096	0.024919614
Blood	1	59	30	0.525560897	0.136939103	0.001442308	0.285657051	0.04775641	0.001522436
Blood	1	60	30	0.460914499	0.063510184	0.002523583	0.442948988	0.031244367	0.001381962
Blood	1	61	31	0.435339895	0.131208515	0.002403296	0.361123827	0.069523919	0.001373312
Blood	1	62	31	0.487476473	0.079556971	0.002678442	0.375199073	0.057043579	0.001375416
Blood	8	63	32	0.510960906	0.218974546	0.007672634	0.187918646	0.077030812	0.000426257
Blood	8	64	32	0.223949515	0.069262737	0.003694013	0.477297214	0.198707096	0.029090349
Blood	8	65	33	0.658136907	0.192686471	0.006780756	0.130448821	0.014045851	0.00048434
Blood	8	66	33	0.101937578	0.006681302	0.000190894	0.715662881	0.173904744	0.00372244
Brain	1	59	30	0.078846154	0.142307692	0.571153846	0.032692308	0.034615385	0.092307692
Brain	1	60	30	0.213851762	0.257594168	0.204131227	0.17253949	0.059538275	0.071688943
Brain	1	61	31	0.154150198	0.118577075	0.494071146	0.122529644	0.079051383	0.011857708
Brain	1	62	31	0.126582278	0.246835443	0.324894515	0.080168776	0.069620253	0.126582278
Brain	8	63	32	0.035204911	0.19895288	0.683877956	0.014262502	0.010110128	0.036107601
Brain	8	64	32	0.023485785	0.035297349	0.270155198	0.032550474	0.092981733	0.446229913
Brain	8	65	33	0.064387413	0.096399746	0.720957649	0.011698558	0.002629908	0.004080892
Brain	8	66	33	0.008633981	0.005550416	0.019426457	0.05920444	0.242676534	0.648165279
Blood	4	67	34	0.471056741	0.105413847	0.003331598	0.353097345	0.065226445	0.001717855
Blood	4	68	34	0.389758947	0.07005744	0.00500761	0.46870244	0.066620845	0.004369385
Blood	4	69	35	0.509141735	0.121713509	0.005893019	0.315503173	0.046388637	0.002266546
Blood	4	70	35	0.34207986	0.059587538	0.005792014	0.512417727	0.075296183	0.007634928
Blood	4	71	36	0.458211346	0.082582997	0.005247749	0.390045849	0.057283323	0.00613158
Blood	4	72	36	0.342849146	0.097023976	0.010728613	0.458531579	0.084895979	0.01100849
Brain	4	67	34	0.017663043	0.214221014	0.586956522	0.010190217	0.055480072	0.117074275
Brain	4	68	34	0.041863606	0.248480756	0.450371371	0.018230925	0.155300473	0.08575287
Brain	4	69	35	0.010010356	0.142043493	0.579392475	0.004659993	0.056437694	0.208664135
Brain	4	70	35	0.021677928	0.13795045	0.368806306	0.015484234	0.122184685	0.334740991
Brain	4	71	36	0.01019075	0.11836948	0.439770055	0.006009929	0.101907499	0.32453619
Brain	4	72	36	0.044131455	0.25258216	0.553051643	0.028169014	0.072300469	0.050078247
Brain	0	73	0	0.329	0.382	0.294	0	0	0
Brain	0	74	0	0.254	0.475	0.269	0	0	0
Brain	0	75	0	0.305	0.455	0.24	0	0	0
Brain	0	76	0	0.308	0.397	0.295	0	0	0
Brain	0	77	0	0.285	0.387	0.328	0	0	0
Brain	0	78	0	0.433	0.419	0.146	0	0	0
Brain	0	79	0	0.233	0.377	0.385	0	0	0
Brain	0	80	0	0.261	0.282	0.457	0	0	0
Blood	0	73	0	0.974	0.0236	0.0018	0	0	0
Blood	0	74	0	0.965	0.0325	0.0015	0	0	0
Blood	0	75	0	0.961	0.0352	0.0023	0	0	0
Blood	0	76	0	0.978	0.0202	0.0015	0	0	0
Blood	0	77	0	0.965	0.0321	0.0017	0	0	0
Blood	0	78	0	0.961	0.0361	0.0022	0	0	0
Blood	0	79	0	0.971	0.0261	0.0021	0	0	0
Blood	0	80	0	0.947	0.0488	0.0036	0	0	0
Blood	0	81	0	0.545	0.462	0.00061	0	0	0
Blood	0	82	0	0.659	0.343	0.00089	0	0	0
Blood	0	83	0	0.593	0.408	0.0018	0	0	0
Blood	0	84	0	0.624	0.379	0.0014	0	0	0
Blood	0	85	0	0.673	0.33	0.0015	0	0	0
Brain	0	81	0	0.447	0.387	0.174	0	0	0
Brain	0	82	0	0.0887	0.442	0.438	0	0	0
Brain	0	83	0	0.175	0.416	0.401	0	0	0
Brain	0	84	0	0.21	0.403	0.384	0	0	0
Brain	0	85	0	0.201	0.348	0.448	0	0	0
Blood	0	86	0	0.61	0.385	0.0011	0	0	0
Blood	0	87	0	0.616	0.379	0.0016	0	0	0
Blood	0	88	0	0.751	0.244	0.0022	0	0	0
Brain	0	86	0	0.346	0.191	0.463	0	0	0
Brain	0	87	0	0.487	0.165	0.348	0	0	0
Brain	0	88	0	0.245	0.129	0.626	0	0	0
Blood	0	89	0	0.573	0.411	0.0018	0	0	0
Blood	0	90	0	0.595	0.39	0.0013	0	0	0
Blood	0	91	0	0.652	0.333	0.0027	0	0	0
Brain	0	89	0	0.306	0.242	0.454	0	0	0
Brain	0	90	0	0.407	0.264	0.33	0	0	0
Brain	0	91	0	0.2	0.25	0.544	0	0	0
Blood	0	92	0	0.898	0.104	0.0032	0	0	0
Blood	0	93	0	0.859	0.146	0.0028	0	0	0
Blood	0	94	0	0.9	0.103	0.0024	0	0	0
Blood	0	95	0	0.89	0.111	0.0047	0	0	0
Brain	0	92	0	0.034	0.121	0.85	0	0	0
Brain	0	93	0	0.171	0.0864	0.754	0	0	0
Brain	0	94	0	0.273	0.265	0.47	0	0	0
Brain	0	95	0	0.289	0.217	0.506	0	0	0
