## Supplementary resource 1 for "Probabilistic migration events drive transient tissue residency of lymphocytes during homeostasis": CD8_parabiosis_data_frt.csv

tissue	week	mouse	pair	host.cd8.naive	host.cd8.activ	host.cd8.cd69p	donor.cd8.naive	donor.cd8.activ	donor.cd8.cd69p
Blood	4	1	1	0.451212738	0.08665062	0.002406962	0.395297167	0.061655249	0.001481207
Blood	4	2	1	0.408374472	0.061381074	0.001367989	0.460952834	0.064414441	0.002735978
Blood	4	3	2	0.438077893	0.08048473	0.003082096	0.379097786	0.097226114	0.001330905
Blood	4	4	2	0.369249597	0.110585748	0.001780052	0.434221505	0.079768593	0.002948212
Blood	4	5	3	0.455214724	0.070143149	0.00204499	0.396523517	0.072188139	0.003271984
Blood	4	6	3	0.405228758	0.108553566	0.005683433	0.414748508	0.064364876	0.000852515
Blood	4	7	4	0.50981574	0.102720854	0.004391252	0.308937489	0.069743413	0.001033236
Blood	4	8	4	0.291262136	0.091735126	0.001493652	0.489917849	0.118745332	0.004854369
Blood	1	9	5	0.543358109	0.083952735	0.001238803	0.332285115	0.036973509	0.000952925
Blood	1	10	5	0.455897038	0.058027294	0.001109508	0.445467658	0.037723289	0.001109508
Blood	1	11	6	0.601593625	0.056915196	0.003699488	0.31374502	0.023050655	0.000284576
Blood	1	12	6	0.41208021	0.065094167	0.002559883	0.463034071	0.05107576	0.001584689
FRT	4	1	1	0.040179686	0.399800349	0.073621163	0.040928375	0.387072623	0.045670077
FRT	4	2	1	0.036425577	0.390199161	0.04769392	0.036425577	0.407494759	0.069706499
FRT	4	3	2	0.017699115	0.121681416	0.404867257	0.019911504	0.10619469	0.329646018
FRT	4	4	2	0.035460993	0.222222222	0.342789598	0.063829787	0.137115839	0.191489362
FRT	4	5	3	0.012781955	0.084962406	0.202255639	0.012030075	0.128571429	0.555639098
FRT	4	6	3	0.014705882	0.279411765	0.625	0.029411765	0.039215686	0.009803922
FRT	4	7	4	0.044973545	0.182539683	0.386243386	0.026455026	0.12962963	0.227513228
FRT	4	8	4	0.005736138	0.105162524	0.351816444	0.009560229	0.12332696	0.405353728
FRT	1	9	5	0.022292994	0.423566879	0.457006369	0.006369427	0.042993631	0.050955414
FRT	1	10	5	0.085106383	0.29787234	0.553191489	0.042553191	0.021276596	0
FRT	1	11	6	0.101123596	0.382022472	0.292134831	0.033707865	0.101123596	0.08988764
FRT	1	12	6	0.067961165	0.252427184	0.54368932	0.048543689	0.077669903	0.009708738
Blood	8	13	7	0.626292518	0.070213169	0.002047382	0.266899506	0.03210433	0.000757015
Blood	8	14	7	0.256108469	0.063950888	0.001219661	0.549802821	0.124019189	0.003780949
Blood	8	15	8	0.492019319	0.084613615	0.00124195	0.368376265	0.05098896	0.000804968
Blood	8	16	8	0.425453658	0.043323297	0.001432175	0.464041012	0.062283343	0.001643746
Blood	8	17	9	0.450894577	0.07046518	0.001981833	0.410542252	0.063198459	0.0015139
Blood	8	18	9	0.450445836	0.054733447	0.001214191	0.435230507	0.055625119	0.000853728
FRT	8	13	7	0.021032505	0.07456979	0.741873805	0.005736138	0.026768642	0.13001912
FRT	8	14	7	0.006309148	0.010515247	0.153522608	0.008412198	0.060988433	0.760252366
FRT	8	15	8	0.054054054	0.118918919	0.648648649	0.016216216	0.032432432	0.12972973
FRT	8	16	8	0.007858546	0.006876228	0.162082515	0.008840864	0.084479371	0.729862475
FRT	8	17	9	0.022857143	0.16	0.508571429	0.04	0.068571429	0.2
FRT	8	18	9	0.008486563	0.038189533	0.489391796	0.007072136	0.041018388	0.415841584
Blood	12	19	10	0.420625724	0.091589417	0.009559676	0.396485129	0.069621475	0.009945925
Blood	12	20	10	0.44646431	0.061930176	0.000945074	0.41099622	0.077996442	0.001000667
Blood	12	21	11	0.481917195	0.093696634	0.002201055	0.346855907	0.071610186	0.002542598
Blood	12	22	11	0.399037731	0.044618891	0.00106356	0.493795898	0.057888073	0.002582932
Blood	12	23	12	0.504567487	0.118475019	0.004101417	0.28085384	0.089392245	0.000559284
Blood	12	24	12	0.324801134	0.065684807	0.00126014	0.528707569	0.072773096	0.006143183
Blood	12	25	13	0.47985671	0.048939102	0.000661339	0.420611739	0.047726646	0.000496004
Blood	12	26	13	0.441896686	0.050186034	0.000519166	0.460932768	0.044907848	0.000346111
FRT	12	19	10	0.082089552	0.276119403	0.388059701	0.02238806	0.156716418	0.067164179
FRT	12	20	10	0.154905336	0.25989673	0.289156627	0.04302926	0.08605852	0.160068847
FRT	12	21	11	0.016793893	0.179389313	0.374045802	0.011450382	0.112977099	0.3
FRT	12	22	11	0.013772455	0.043712575	0.171856287	0.025149701	0.21497006	0.528742515
FRT	12	23	12	0.027522936	0.321100917	0.587155963	0.018348624	0.027522936	0.027522936
FRT	12	24	12	0.008767315	0.018411362	0.050149044	0.031913028	0.117482027	0.770647028
FRT	12	25	13	0.120720721	0.216216216	0.185585586	0.064864865	0.117117117	0.288288288
FRT	12	26	13	0.036713287	0.078671329	0.604020979	0.057692308	0.116258741	0.104020979
Blood	12	27	14	0.40667847	0.124758101	0.00115288	0.329723721	0.133528225	0.003005723
Blood	12	28	14	0.396631287	0.087986464	0.001384402	0.448777111	0.065912936	0.000846024
Blood	12	29	15	0.51184471	0.062320414	0.000957793	0.373475512	0.050124513	0.00089394
Blood	12	30	15	0.39619705	0.079713087	0.001015022	0.436459602	0.083773176	0.001421031
Blood	12	31	16	0.495424905	0.053533866	0.001419857	0.395719394	0.054059739	0.001314682
Blood	12	32	16	0.270058057	0.190920339	0.002331779	0.34624536	0.189207195	0.000618635
FRT	12	27	14	0.001790634	0.01446281	0.067217631	0.003719008	0.127823691	0.776170799
FRT	12	28	14	0.002931323	0.148241206	0.818257956	0.004187605	0.012144054	0.010887772
FRT	12	29	15	0.014084507	0.098591549	0.354279523	0.009750813	0.167930661	0.344528711
FRT	12	30	15	0.019027484	0.178646934	0.661733615	0.015856237	0.054968288	0.06448203
FRT	12	31	16	0.006316489	0.042220745	0.133643617	0.003656915	0.118351064	0.681515957
FRT	12	32	16	0.029727498	0.142857143	0.715937242	0.032204789	0.056977704	0.011560694
Blood	8	33	17	0.576150029	0.089311244	0.002186528	0.275166092	0.055420066	0.001009167
Blood	8	34	17	0.279520642	0.049943531	0.000815661	0.586773748	0.079244573	0.003074413
Blood	8	35	18	0.239113827	0.282811306	0.001527884	0.180404889	0.286745607	0.000840336
Blood	8	36	18	0.347492785	0.099657287	0.000901876	0.46780303	0.080357143	0.002795815
Blood	8	37	19	0.562403698	0.087680681	0.001907697	0.266123707	0.07946291	0.001467459
Blood	8	38	19	0.249490056	0.046277409	0.000254972	0.611677715	0.087901581	0.00299592
FRT	8	33	17	0.108591885	0.100238663	0.193317422	0.057279236	0.127684964	0.409307876
FRT	8	34	17	0.028901734	0.078998073	0.233140655	0.048169557	0.156069364	0.452793834
FRT	8	35	18	0.023295945	0.073339085	0.099223469	0.013805004	0.116479724	0.670405522
FRT	8	36	18	0.01898017	0.1	0.579320113	0.018696884	0.060623229	0.221246459
FRT	8	37	19	0.050925926	0.083333333	0.069444444	0.041666667	0.152777778	0.597222222
FRT	8	38	19	0.009845288	0.054852321	0.251758087	0.025316456	0.129395218	0.526019691
Blood	2	39	20	0.397725868	0.077369917	0.004449388	0.476208132	0.040415276	0.001977506
Blood	2	40	20	0.493641775	0.141504329	0.005952381	0.301948052	0.050730519	0.005005411
Blood	2	41	21	0.367289588	0.119713362	0.007446958	0.426443726	0.073907545	0.003934242
Blood	2	42	21	0.473044961	0.09833795	0.003942041	0.357234179	0.061367995	0.004261666
Blood	2	43	22	0.37289745	0.106483993	0.001627781	0.450623983	0.063483451	0.002984265
Blood	2	44	22	0.367015099	0.146470512	0.003742418	0.310362627	0.166473093	0.003355272
FRT	2	39	20	0.064285714	0.407142857	0.328571429	0.035714286	0.1	0.057142857
FRT	2	40	20	0.045045045	0.414414414	0.342342342	0.009009009	0.126126126	0.063063063
FRT	2	41	21	0.072463768	0.282608696	0.326086957	0.014492754	0.144927536	0.144927536
FRT	2	42	21	0.040935673	0.350877193	0.50877193	0.023391813	0.035087719	0.035087719
FRT	2	43	22	0.086956522	0.405797101	0.239130435	0.065217391	0.144927536	0.043478261
FRT	2	44	22	0.012802276	0.311522048	0.446657183	0.012802276	0.137980085	0.06116643
Blood	1	45	23	0.362404385	0.230078901	0.001626212	0.223333133	0.177979883	0.000903451
Blood	1	46	23	0.327058921	0.227083853	0.000997258	0.256918474	0.184160226	0.000706391
Blood	1	47	24	0.397848593	0.205111614	0.001900679	0.275355872	0.115051763	0.00088968
Blood	1	48	24	0.440776419	0.114694953	0.000793737	0.338023596	0.102500271	0.000865895
Blood	4	49	25	0.303978981	0.219334621	0.002722294	0.31515305	0.154442721	0.001487766
Blood	4	50	25	0.370355731	0.126482213	0.001293568	0.337261948	0.159899389	0.001724757
Blood	4	51	26	0.365235483	0.244183847	0.00179686	0.178551163	0.205409495	0.001324002
Blood	4	52	26	0.213744852	0.204932914	0.000354249	0.354868707	0.222822477	0.000309968
FRT	1	45	23	0.125827815	0.460264901	0.301324503	0.049668874	0.056291391	0.003311258
FRT	1	46	23	0.25698324	0.259776536	0.198324022	0.212290503	0.055865922	0.01396648
FRT	1	47	24	0.101973684	0.384868421	0.452302632	0.042763158	0.014802632	0
FRT	1	48	24	0.221621622	0.218018018	0.342342342	0.167567568	0.046846847	0.001801802
FRT	4	49	25	0.037931034	0.141016334	0.392740472	0.022867514	0.075317604	0.331760436
FRT	4	50	25	0.050953265	0.120803104	0.215454699	0.028513582	0.164332715	0.420617513
FRT	4	51	26	0.035428219	0.098890943	0.359211337	0.019716574	0.145409735	0.34103512
FRT	4	52	26	0.092165899	0.294930876	0.380184332	0.156682028	0.064516129	0.016129032
Blood	2	53	27	0.383158086	0.209662799	0.001722263	0.30629079	0.092367658	0.000770486
Blood	2	54	27	0.339516379	0.111139816	0.002428439	0.433295443	0.107522993	0.001240054
Blood	2	55	28	0.428147694	0.128413624	0.001278511	0.365654086	0.07226143	0.001125089
Blood	2	56	28	0.394328862	0.054622861	0.001445899	0.487509037	0.058317937	0.001606555
Blood	2	57	29	0.40459364	0.314134276	0.004711425	0.230270907	0.043109541	0.001001178
Blood	2	58	29	0.339475927	0.13623775	0.004793353	0.412547934	0.10044738	0.003408607
FRT	2	53	27	0.079234973	0.337431694	0.407103825	0.032786885	0.099726776	0.040983607
FRT	2	54	27	0.05511811	0.433070866	0.350393701	0.062992126	0.066929134	0.031496063
FRT	2	55	28	0.074353448	0.320043103	0.339439655	0.036637931	0.161637931	0.068965517
FRT	2	56	28	0.074766355	0.420560748	0.392523364	0.074766355	0.037383178	0
FRT	2	57	29	0.030959752	0.425696594	0.424148607	0.005417957	0.058823529	0.05495356
FRT	2	58	29	0.074468085	0.507978723	0.25	0.02393617	0.103723404	0.039893617
Blood	1	59	30	0.525560897	0.136939103	0.001442308	0.285657051	0.04775641	0.001522436
Blood	1	60	30	0.460914499	0.063510184	0.002523583	0.442948988	0.031244367	0.001381962
Blood	1	61	31	0.435339895	0.131208515	0.002403296	0.361123827	0.069523919	0.001373312
Blood	1	62	31	0.487476473	0.079556971	0.002678442	0.375199073	0.057043579	0.001375416
Blood	8	63	32	0.510960906	0.218974546	0.007672634	0.187918646	0.077030812	0.000426257
Blood	8	64	32	0.223949515	0.069262737	0.003694013	0.477297214	0.198707096	0.029090349
Blood	8	65	33	0.658136907	0.192686471	0.006780756	0.130448821	0.014045851	0.00048434
Blood	8	66	33	0.101937578	0.006681302	0.000190894	0.715662881	0.173904744	0.00372244
FRT	1	59	30	0.035582822	0.133742331	0.727607362	0.011042945	0.067484663	0.006134969
FRT	1	60	30	0.098976109	0.389078498	0.23890785	0.044368601	0.040955631	0.136518771
FRT	1	61	31	0.075136612	0.18852459	0.62295082	0.015027322	0.043715847	0.009562842
FRT	1	62	31	0.057863501	0.143916914	0.084569733	0.054896142	0.080118694	0.46735905
FRT	8	63	32	0.074126202	0.255219329	0.566267886	0.022050199	0.013605442	0.037532254
FRT	8	64	32	0.007807775	0.018859625	0.121955243	0.017540001	0.084730852	0.621432892
FRT	8	65	33	0.019287096	0.104614534	0.726609561	0.003094778	0.001657917	0.003481625
FRT	8	66	33	0.006745363	0.002623197	0.001124227	0.071763163	0.197863969	0.671538317
Blood	4	67	34	0.471056741	0.105413847	0.003331598	0.353097345	0.065226445	0.001717855
Blood	4	68	34	0.389758947	0.07005744	0.00500761	0.46870244	0.066620845	0.004369385
Blood	4	69	35	0.509141735	0.121713509	0.005893019	0.315503173	0.046388637	0.002266546
Blood	4	70	35	0.34207986	0.059587538	0.005792014	0.512417727	0.075296183	0.007634928
Blood	4	71	36	0.458211346	0.082582997	0.005247749	0.390045849	0.057283323	0.00613158
Blood	4	72	36	0.342849146	0.097023976	0.010728613	0.458531579	0.084895979	0.01100849
FRT	4	67	34	0.050285714	0.386285714	0.481142857	0.025142857	0.033142857	0.022857143
FRT	4	68	34	0.034076828	0.262701363	0.527261462	0.016109046	0.102850062	0.05638166
FRT	4	69	35	0.038149351	0.184253247	0.693722944	0.016233766	0.014339827	0.054924242
FRT	4	70	35	0.030800821	0.223819302	0.497604381	0.022587269	0.109514031	0.11430527
FRT	4	71	36	0.011946525	0.106001707	0.380202901	0.009955438	0.104958756	0.387598369
FRT	4	72	36	0.038156736	0.255063105	0.533607279	0.013501614	0.098620487	0.061931318
Blood	0	73	0	0.974	0.0236	0.0018	0	0	0
Blood	0	74	0	0.965	0.0325	0.0015	0	0	0
Blood	0	75	0	0.961	0.0352	0.0023	0	0	0
Blood	0	76	0	0.978	0.0202	0.0015	0	0	0
Blood	0	77	0	0.965	0.0321	0.0017	0	0	0
Blood	0	78	0	0.961	0.0361	0.0022	0	0	0
Blood	0	79	0	0.971	0.0261	0.0021	0	0	0
Blood	0	80	0	0.947	0.0488	0.0036	0	0	0
Blood	0	81	0	0.545	0.462	0.00061	0	0	0
Blood	0	82	0	0.659	0.343	0.00089	0	0	0
Blood	0	83	0	0.593	0.408	0.0018	0	0	0
Blood	0	84	0	0.624	0.379	0.0014	0	0	0
Blood	0	85	0	0.673	0.33	0.0015	0	0	0
Blood	0	86	0	0.61	0.385	0.0011	0	0	0
Blood	0	87	0	0.616	0.379	0.0016	0	0	0
Blood	0	88	0	0.751	0.244	0.0022	0	0	0
FRT	0	86	0	0.307	0.315	0.38	0	0	0
FRT	0	87	0	0.481	0.324	0.195	0	0	0
FRT	0	88	0	0.36	0.258	0.387	0	0	0
Blood	0	89	0	0.573	0.411	0.0018	0	0	0
Blood	0	90	0	0.595	0.39	0.0013	0	0	0
Blood	0	91	0	0.652	0.333	0.0027	0	0	0
FRT	0	89	0	0.43	0.32	0.246	0	0	0
FRT	0	90	0	0.415	0.392	0.185	0	0	0
FRT	0	91	0	0.233	0.304	0.458	0	0	0
Blood	0	92	0	0.898	0.104	0.0032	0	0	0
Blood	0	93	0	0.859	0.146	0.0028	0	0	0
Blood	0	94	0	0.9	0.103	0.0024	0	0	0
Blood	0	95	0	0.89	0.111	0.0047	0	0	0
FRT	0	92	0	0.185	0.369	0.446	0	0	0
FRT	0	93	0	0.392	0.431	0.185	0	0	0
FRT	0	94	0	0.167	0.349	0.505	0	0	0
FRT	0	95	0	0.316	0.434	0.268	0	0	0
