## Supplementary resource 1 for "Probabilistic migration events drive transient tissue residency of lymphocytes during homeostasis": CD8_parabiosis_data_iel.csv

tissue	week	mouse	pair	host.cd8.naive	host.cd8.activ	host.cd8.cd69p	donor.cd8.naive	donor.cd8.activ	donor.cd8.cd69p
Blood	4	1	1	0.451212738	0.08665062	0.002406962	0.395297167	0.061655249	0.001481207
Blood	4	2	1	0.408374472	0.061381074	0.001367989	0.460952834	0.064414441	0.002735978
Blood	4	3	2	0.438077893	0.08048473	0.003082096	0.379097786	0.097226114	0.001330905
Blood	4	4	2	0.369249597	0.110585748	0.001780052	0.434221505	0.079768593	0.002948212
Blood	4	5	3	0.455214724	0.070143149	0.00204499	0.396523517	0.072188139	0.003271984
Blood	4	6	3	0.405228758	0.108553566	0.005683433	0.414748508	0.064364876	0.000852515
Blood	4	7	4	0.50981574	0.102720854	0.004391252	0.308937489	0.069743413	0.001033236
Blood	4	8	4	0.291262136	0.091735126	0.001493652	0.489917849	0.118745332	0.004854369
Blood	1	9	5	0.543358109	0.083952735	0.001238803	0.332285115	0.036973509	0.000952925
Blood	1	10	5	0.455897038	0.058027294	0.001109508	0.445467658	0.037723289	0.001109508
Blood	1	11	6	0.601593625	0.056915196	0.003699488	0.31374502	0.023050655	0.000284576
Blood	1	12	6	0.41208021	0.065094167	0.002559883	0.463034071	0.05107576	0.001584689
IEL	4	1	1	0.00076098	0.138744746	0.836258878	0.000558052	0.004413683	0.017343093
IEL	4	2	1	0.001287336	0.206740711	0.678590504	0.001232556	0.039126803	0.069461373
IEL	4	3	2	0.000929783	0.127416977	0.834773885	0.000880847	0.007835869	0.025275418
IEL	4	4	2	0.000946573	0.120962897	0.841769354	0.000821874	0.004766871	0.028272477
IEL	4	5	3	0.002385172	0.252430722	0.687111788	0.001142895	0.015404237	0.038013682
IEL	4	6	3	0.002787845	0.282534151	0.670839141	0.003387232	0.012684695	0.024170616
IEL	4	7	4	0.000310718	0.161473245	0.819118006	0.000221941	0.004327851	0.011884946
IEL	4	8	4	9.88761E-05	0.240565571	0.6910616	0.000115355	0.018572229	0.045532448
IEL	1	9	5	0.000467798	0.150316003	0.844013137	0.000458251	0.001212457	0.000792393
IEL	1	10	5	0.002032113	0.197925909	0.780817997	0.000934963	0.004608031	0.009225603
IEL	1	11	6	0.001173281	0.215838156	0.776302	0.000683465	0.001207454	0.001469449
IEL	1	12	6	0.001241787	0.300697515	0.675118454	0.000678139	0.006869463	0.009053599
Blood	8	13	7	0.626292518	0.070213169	0.002047382	0.266899506	0.03210433	0.000757015
Blood	8	14	7	0.256108469	0.063950888	0.001219661	0.549802821	0.124019189	0.003780949
Blood	8	15	8	0.492019319	0.084613615	0.00124195	0.368376265	0.05098896	0.000804968
Blood	8	16	8	0.425453658	0.043323297	0.001432175	0.464041012	0.062283343	0.001643746
Blood	8	17	9	0.450894577	0.07046518	0.001981833	0.410542252	0.063198459	0.0015139
Blood	8	18	9	0.450445836	0.054733447	0.001214191	0.435230507	0.055625119	0.000853728
IEL	8	13	7	0.002262443	0.038461538	0.932126697	0	0.004524887	0.022624434
IEL	8	14	7	0	0.011235955	0.797752809	0.033707865	0	0.146067416
IEL	8	15	8	0.010196078	0.01254902	0.936470588	0.007843137	0.002352941	0.029803922
IEL	8	16	8	0.002038465	0.014712399	0.821412745	0.00159532	0.005849508	0.154391563
IEL	8	17	9	0.007346708	0.014410851	0.867194123	0.008476971	0.00593388	0.095789771
IEL	8	18	9	0.004032258	0.010752688	0.894489247	0.002016129	0.009408602	0.079301075
Blood	12	19	10	0.420625724	0.091589417	0.009559676	0.396485129	0.069621475	0.009945925
Blood	12	20	10	0.44646431	0.061930176	0.000945074	0.41099622	0.077996442	0.001000667
Blood	12	21	11	0.481917195	0.093696634	0.002201055	0.346855907	0.071610186	0.002542598
Blood	12	22	11	0.399037731	0.044618891	0.00106356	0.493795898	0.057888073	0.002582932
Blood	12	23	12	0.504567487	0.118475019	0.004101417	0.28085384	0.089392245	0.000559284
Blood	12	24	12	0.324801134	0.065684807	0.00126014	0.528707569	0.072773096	0.006143183
Blood	12	25	13	0.47985671	0.048939102	0.000661339	0.420611739	0.047726646	0.000496004
Blood	12	26	13	0.441896686	0.050186034	0.000519166	0.460932768	0.044907848	0.000346111
IEL	12	19	10	0.001407951	0.021494723	0.737464019	0.001053356	0.014663552	0.222435443
IEL	12	20	10	0.000313843	0.04128241	0.845251316	0.000193134	0.00685626	0.103181884
IEL	12	21	11	0.000394238	0.032327521	0.808127369	0.000515542	0.005367703	0.150993177
IEL	12	22	11	0.000787982	0.026994738	0.57817544	0.000711726	0.02633385	0.364327292
IEL	12	23	12	0.00059894	0.033218152	0.911725409	0.000460723	0.001520387	0.050863856
IEL	12	24	12	0.000423263	0.02641158	0.619867942	0.000846525	0.018708203	0.332176416
IEL	12	25	13	0.00082713	0.035566584	0.885856079	0	0.013234078	0.066170389
IEL	12	26	13	9.29973E-05	0.045289687	0.791779038	9.29973E-05	0.015623547	0.143959825
Blood	12	27	14	0.40667847	0.124758101	0.00115288	0.329723721	0.133528225	0.003005723
Blood	12	28	14	0.396631287	0.087986464	0.001384402	0.448777111	0.065912936	0.000846024
Blood	12	29	15	0.51184471	0.062320414	0.000957793	0.373475512	0.050124513	0.00089394
Blood	12	30	15	0.39619705	0.079713087	0.001015022	0.436459602	0.083773176	0.001421031
Blood	12	31	16	0.495424905	0.053533866	0.001419857	0.395719394	0.054059739	0.001314682
Blood	12	32	16	0.270058057	0.190920339	0.002331779	0.34624536	0.189207195	0.000618635
IEL	12	27	14	0.003565062	0.026737968	0.705882353	0.003565062	0.003565062	0.256684492
IEL	12	28	14	0.012820513	0.064102564	0.794871795	0.038461538	0.012820513	0.076923077
IEL	12	29	15	0.001608795	0.021919828	0.475097198	0.001273629	0.016222014	0.480795013
IEL	12	30	15	0.002202643	0.021508163	0.887535631	0.00233221	0.002980047	0.081627365
IEL	12	31	16	0.003925417	0.012757605	0.837095191	0	0.003925417	0.141315015
IEL	12	32	16	0.002244765	0.106953087	0.807774273	0.002500497	0.009916745	0.060267667
Blood	8	33	17	0.576150029	0.089311244	0.002186528	0.275166092	0.055420066	0.001009167
Blood	8	34	17	0.279520642	0.049943531	0.000815661	0.586773748	0.079244573	0.003074413
Blood	8	35	18	0.239113827	0.282811306	0.001527884	0.180404889	0.286745607	0.000840336
Blood	8	36	18	0.347492785	0.099657287	0.000901876	0.46780303	0.080357143	0.002795815
Blood	8	37	19	0.562403698	0.087680681	0.001907697	0.266123707	0.07946291	0.001467459
Blood	8	38	19	0.249490056	0.046277409	0.000254972	0.611677715	0.087901581	0.00299592
IEL	8	33	17	0.004155504	0.003842619	0.035571113	0.002630189	0.048428731	0.905137181
IEL	8	34	17	0.002465588	0.004833205	0.047597276	0.004196398	0.08107049	0.859347191
IEL	8	35	18	0.001611227	0.005717256	0.059251559	0.001756757	0.057214137	0.874241164
IEL	8	36	18	0.00166261	0.008124507	0.041770937	0.001525488	0.074628912	0.872030441
IEL	8	37	19	0.000764388	0.001768585	0.017798261	0.000704436	0.022939149	0.955867806
IEL	8	38	19	0.00100223	0.001328799	0.015607757	0.002083286	0.029267359	0.950474088
Blood	2	39	20	0.397725868	0.077369917	0.004449388	0.476208132	0.040415276	0.001977506
Blood	2	40	20	0.493641775	0.141504329	0.005952381	0.301948052	0.050730519	0.005005411
Blood	2	41	21	0.367289588	0.119713362	0.007446958	0.426443726	0.073907545	0.003934242
Blood	2	42	21	0.473044961	0.09833795	0.003942041	0.357234179	0.061367995	0.004261666
Blood	2	43	22	0.37289745	0.106483993	0.001627781	0.450623983	0.063483451	0.002984265
Blood	2	44	22	0.367015099	0.146470512	0.003742418	0.310362627	0.166473093	0.003355272
IEL	2	39	20	0.001640241	0.016129032	0.963367961	0.001093494	0.001093494	0.015855659
IEL	2	40	20	0.002047208	0.014220782	0.97657897	0.001742564	0.000792074	0.004070044
IEL	2	41	21	0.003162314	0.010577395	0.966414045	0.001908293	0.00185377	0.015648002
IEL	2	42	21	0.003839639	0.023941276	0.957989836	0.002823264	0.00214568	0.008130999
IEL	2	43	22	0.002077015	0.045007156	0.93399536	0.002097682	0.001689512	0.014167102
IEL	2	44	22	0.000759582	0.060946479	0.915336565	0.000569687	0.005756834	0.015461496
Blood	1	45	23	0.362404385	0.230078901	0.001626212	0.223333133	0.177979883	0.000903451
Blood	1	46	23	0.327058921	0.227083853	0.000997258	0.256918474	0.184160226	0.000706391
Blood	1	47	24	0.397848593	0.205111614	0.001900679	0.275355872	0.115051763	0.00088968
Blood	1	48	24	0.440776419	0.114694953	0.000793737	0.338023596	0.102500271	0.000865895
Blood	4	49	25	0.303978981	0.219334621	0.002722294	0.31515305	0.154442721	0.001487766
Blood	4	50	25	0.370355731	0.126482213	0.001293568	0.337261948	0.159899389	0.001724757
Blood	4	51	26	0.365235483	0.244183847	0.00179686	0.178551163	0.205409495	0.001324002
Blood	4	52	26	0.213744852	0.204932914	0.000354249	0.354868707	0.222822477	0.000309968
IEL	1	45	23	0.00529661	0.17021379	0.763578582	0.002552003	0.054555085	0.006355932
IEL	1	46	23	0.007064677	0.299900498	0.688457711	0.001343284	0.003631841	0.00159204
IEL	1	47	24	0.006129109	0.16349598	0.801162143	0.00270636	0.023879647	0.003820743
IEL	1	48	24	0.001917486	0.293251686	0.704397847	0.000463908	0.003494773	0.002690666
IEL	4	49	25	0.001834603	0.253880892	0.640982218	0.001340672	0.072749083	0.033305109
IEL	4	50	25	0.011065619	0.289255284	0.539559588	0.006639371	0.049795286	0.105676663
IEL	4	51	26	0.003025902	0.196804648	0.61328976	0.001815541	0.142943597	0.045146454
IEL	4	52	26	0.010771614	0.308645452	0.656434807	0.002112081	0.006899465	0.017952689
Blood	2	53	27	0.383158086	0.209662799	0.001722263	0.30629079	0.092367658	0.000770486
Blood	2	54	27	0.339516379	0.111139816	0.002428439	0.433295443	0.107522993	0.001240054
Blood	2	55	28	0.428147694	0.128413624	0.001278511	0.365654086	0.07226143	0.001125089
Blood	2	56	28	0.394328862	0.054622861	0.001445899	0.487509037	0.058317937	0.001606555
Blood	2	57	29	0.40459364	0.314134276	0.004711425	0.230270907	0.043109541	0.001001178
Blood	2	58	29	0.339475927	0.13623775	0.004793353	0.412547934	0.10044738	0.003408607
IEL	2	53	27	0.002826356	0.034976153	0.952305246	0.003709592	0.002473061	0.003709592
IEL	2	54	27	0.001379628	0.03196137	0.954472292	0.001609565	0.003908945	0.007587951
IEL	2	55	28	0.001554303	0.04041189	0.943267923	0.002720031	0.003497183	0.009131533
IEL	2	56	28	0.004953765	0.053335535	0.921895641	0.001486129	0.003632761	0.015521797
IEL	2	57	29	0.003169572	0.043409357	0.943361125	0.002067112	0.002618342	0.005925722
IEL	2	58	29	0.001951905	0.072454716	0.909587758	0.002108057	0.004996877	0.01069644
Blood	1	59	30	0.525560897	0.136939103	0.001442308	0.285657051	0.04775641	0.001522436
Blood	1	60	30	0.460914499	0.063510184	0.002523583	0.442948988	0.031244367	0.001381962
Blood	1	61	31	0.435339895	0.131208515	0.002403296	0.361123827	0.069523919	0.001373312
Blood	1	62	31	0.487476473	0.079556971	0.002678442	0.375199073	0.057043579	0.001375416
Blood	8	63	32	0.510960906	0.218974546	0.007672634	0.187918646	0.077030812	0.000426257
Blood	8	64	32	0.223949515	0.069262737	0.003694013	0.477297214	0.198707096	0.029090349
Blood	8	65	33	0.658136907	0.192686471	0.006780756	0.130448821	0.014045851	0.00048434
Blood	8	66	33	0.101937578	0.006681302	0.000190894	0.715662881	0.173904744	0.00372244
IEL	1	59	30	0.001523948	0.024818578	0.972659652	0.000689405	0.000344702	0.000344702
IEL	1	60	30	0.001418188	0.012121078	0.981652189	0.00110796	0.001130119	0.00301365
IEL	1	61	31	0.00178876	0.037078636	0.957790812	0.001289571	0.001358903	0.001220239
IEL	1	62	31	0.001360594	0.009744797	0.985437964	0.000478047	0.00091932	0.002206369
IEL	8	63	32	0.001107535	0.031010972	0.929048558	0.000588378	0.003668709	0.035268058
IEL	8	64	32	0.001271327	0.022095655	0.636705739	0.001347606	0.022477053	0.316967123
IEL	8	65	33	0.000911404	0.010329245	0.510727984	0.000265826	0.005240573	0.472714844
IEL	8	66	33	0.000198973	0.000994866	0.005093716	0.001512197	0.010306817	0.982012814
Blood	4	67	34	0.471056741	0.105413847	0.003331598	0.353097345	0.065226445	0.001717855
Blood	4	68	34	0.389758947	0.07005744	0.00500761	0.46870244	0.066620845	0.004369385
Blood	4	69	35	0.509141735	0.121713509	0.005893019	0.315503173	0.046388637	0.002266546
Blood	4	70	35	0.34207986	0.059587538	0.005792014	0.512417727	0.075296183	0.007634928
Blood	4	71	36	0.458211346	0.082582997	0.005247749	0.390045849	0.057283323	0.00613158
Blood	4	72	36	0.342849146	0.097023976	0.010728613	0.458531579	0.084895979	0.01100849
IEL	4	67	34	0.002200787	0.074381907	0.903095149	0.002505151	0.006415059	0.013883686
IEL	4	68	34	0.002246069	0.026035084	0.937448175	0.00206896	0.006303485	0.026663017
IEL	4	69	35	0.00072469	0.037118632	0.946184506	0.000739184	0.003493007	0.012406696
IEL	4	70	35	0.00095763	0.019429252	0.81694367	0.001617331	0.01521568	0.146283331
IEL	4	71	36	0.003252189	0.055152506	0.820975657	0.003579332	0.023381122	0.094910036
IEL	4	72	36	0.001636661	0.104473541	0.875386434	0.001227496	0.007955992	0.012093108
IEL	0	73	0	0.00099	0.0456	0.955	0	0	0
IEL	0	74	0	0.0018	0.0285	0.971	0	0	0
IEL	0	75	0	0.0024	0.0422	0.958	0	0	0
IEL	0	76	0	0.00076	0.023	0.978	0	0	0
IEL	0	77	0	0.001	0.036	0.965	0	0	0
IEL	0	78	0	0.00036	0.0216	0.979	0	0	0
IEL	0	79	0	0.00026	0.0149	0.985	0	0	0
IEL	0	80	0	0.00069	0.0366	0.964	0	0	0
Blood	0	73	0	0.974	0.0236	0.0018	0	0	0
Blood	0	74	0	0.965	0.0325	0.0015	0	0	0
Blood	0	75	0	0.961	0.0352	0.0023	0	0	0
Blood	0	76	0	0.978	0.0202	0.0015	0	0	0
Blood	0	77	0	0.965	0.0321	0.0017	0	0	0
Blood	0	78	0	0.961	0.0361	0.0022	0	0	0
Blood	0	79	0	0.971	0.0261	0.0021	0	0	0
Blood	0	80	0	0.947	0.0488	0.0036	0	0	0
Blood	0	81	0	0.545	0.462	0.00061	0	0	0
Blood	0	82	0	0.659	0.343	0.00089	0	0	0
Blood	0	83	0	0.593	0.408	0.0018	0	0	0
Blood	0	84	0	0.624	0.379	0.0014	0	0	0
Blood	0	85	0	0.673	0.33	0.0015	0	0	0
IEL	0	81	0	0.0022	0.0693	0.931	0	0	0
IEL	0	82	0	0.004	0.0957	0.903	0	0	0
IEL	0	83	0	0.0012	0.0479	0.952	0	0	0
IEL	0	84	0	0.00019	0.0383	0.963	0	0	0
IEL	0	85	0	0.00094	0.0666	0.935	0	0	0
Blood	0	86	0	0.61	0.385	0.0011	0	0	0
Blood	0	87	0	0.616	0.379	0.0016	0	0	0
Blood	0	88	0	0.751	0.244	0.0022	0	0	0
IEL	0	86	0	0.013	0.0354	0.952	0	0	0
IEL	0	87	0	0.0072	0.0153	0.978	0	0	0
IEL	0	88	0	0.005	0.0194	0.976	0	0	0
Blood	0	89	0	0.573	0.411	0.0018	0	0	0
Blood	0	90	0	0.595	0.39	0.0013	0	0	0
Blood	0	91	0	0.652	0.333	0.0027	0	0	0
IEL	0	89	0	0.0143	0.0857	0.9	0	0	0
IEL	0	90	0	0.0116	0.0543	0.942	0	0	0
IEL	0	91	0	0.0299	0.0498	0.925	0	0	0
Blood	0	92	0	0.898	0.104	0.0032	0	0	0
Blood	0	93	0	0.859	0.146	0.0028	0	0	0
Blood	0	94	0	0.9	0.103	0.0024	0	0	0
Blood	0	95	0	0.89	0.111	0.0047	0	0	0
IEL	0	92	0	0.0146	0.0426	0.946	0	0	0
IEL	0	93	0	0.0056	0.0528	0.944	0	0	0
IEL	0	94	0	0.004	0.0637	0.94	0	0	0
IEL	0	95	0	0.0223	0.067	0.911	0	0	0
