## Supplementary resource 1 for "Probabilistic migration events drive transient tissue residency of lymphocytes during homeostasis": CD8_parabiosis_data_kidney.csv

tissue	week	mouse	pair	host.cd8.naive	host.cd8.activ	host.cd8.cd69p	donor.cd8.naive	donor.cd8.activ	donor.cd8.cd69p
Blood	4	1	1	0.451212738	0.08665062	0.002406962	0.395297167	0.061655249	0.001481207
Blood	4	2	1	0.408374472	0.061381074	0.001367989	0.460952834	0.064414441	0.002735978
Blood	4	3	2	0.438077893	0.08048473	0.003082096	0.379097786	0.097226114	0.001330905
Blood	4	4	2	0.369249597	0.110585748	0.001780052	0.434221505	0.079768593	0.002948212
Blood	4	5	3	0.455214724	0.070143149	0.00204499	0.396523517	0.072188139	0.003271984
Blood	4	6	3	0.405228758	0.108553566	0.005683433	0.414748508	0.064364876	0.000852515
Blood	4	7	4	0.50981574	0.102720854	0.004391252	0.308937489	0.069743413	0.001033236
Blood	4	8	4	0.291262136	0.091735126	0.001493652	0.489917849	0.118745332	0.004854369
Blood	1	9	5	0.543358109	0.083952735	0.001238803	0.332285115	0.036973509	0.000952925
Blood	1	10	5	0.455897038	0.058027294	0.001109508	0.445467658	0.037723289	0.001109508
Blood	1	11	6	0.601593625	0.056915196	0.003699488	0.31374502	0.023050655	0.000284576
Blood	1	12	6	0.41208021	0.065094167	0.002559883	0.463034071	0.05107576	0.001584689
Kidney	4	1	1	0.009972171	0.404684601	0.230983302	0.009972171	0.278988868	0.061920223
Kidney	4	2	1	0.018009824	0.287611424	0.199199563	0.01546298	0.320174641	0.159541568
Kidney	4	3	2	0.007050011	0.230226922	0.353161489	0.004185944	0.193214364	0.210839392
Kidney	4	4	2	0.013123596	0.216269663	0.251505618	0.009258427	0.22211236	0.286202247
Kidney	4	5	3	0.001064679	0.067207879	0.29664626	0.001597019	0.091828587	0.541522491
Kidney	4	6	3	0.041152263	0.384773663	0.198445359	0.028120713	0.320301783	0.025834476
Kidney	4	7	4	0.014110058	0.46926023	0.107841161	0.014916348	0.315863737	0.077403749
Kidney	4	8	4	0.010588918	0.200464172	0.205976211	0.009428489	0.266898753	0.303597331
Kidney	1	9	5	0.018897638	0.558792651	0.127559055	0.017060367	0.266666667	0.008136483
Kidney	1	10	5	0.020551039	0.430442638	0.202800361	0.015582656	0.304878049	0.022809395
Kidney	1	11	6	0.037989901	0.487857658	0.263524886	0.015147872	0.187064198	0.005770618
Kidney	1	12	6	0.043821006	0.384651055	0.196846742	0.040575006	0.316716902	0.012752145
Blood	8	13	7	0.626292518	0.070213169	0.002047382	0.266899506	0.03210433	0.000757015
Blood	8	14	7	0.256108469	0.063950888	0.001219661	0.549802821	0.124019189	0.003780949
Blood	8	15	8	0.492019319	0.084613615	0.00124195	0.368376265	0.05098896	0.000804968
Blood	8	16	8	0.425453658	0.043323297	0.001432175	0.464041012	0.062283343	0.001643746
Blood	8	17	9	0.450894577	0.07046518	0.001981833	0.410542252	0.063198459	0.0015139
Blood	8	18	9	0.450445836	0.054733447	0.001214191	0.435230507	0.055625119	0.000853728
Kidney	8	13	7	0.194254446	0.225718194	0.425444596	0.053351573	0.069767442	0.030095759
Kidney	8	14	7	0.022047244	0.036614173	0.119685039	0.029133858	0.113779528	0.678740157
Kidney	8	15	8	0.167272727	0.178181818	0.412727273	0.107272727	0.089090909	0.045454545
Kidney	8	16	8	0.04590459	0.03510351	0.072907291	0.056705671	0.114311431	0.674167417
Kidney	8	17	9	0.053030303	0.087662338	0.518398268	0.048701299	0.050865801	0.24025974
Kidney	8	18	9	0.05862069	0.082758621	0.531034483	0.051724138	0.082758621	0.194827586
Blood	12	19	10	0.420625724	0.091589417	0.009559676	0.396485129	0.069621475	0.009945925
Blood	12	20	10	0.44646431	0.061930176	0.000945074	0.41099622	0.077996442	0.001000667
Blood	12	21	11	0.481917195	0.093696634	0.002201055	0.346855907	0.071610186	0.002542598
Blood	12	22	11	0.399037731	0.044618891	0.00106356	0.493795898	0.057888073	0.002582932
Blood	12	23	12	0.504567487	0.118475019	0.004101417	0.28085384	0.089392245	0.000559284
Blood	12	24	12	0.324801134	0.065684807	0.00126014	0.528707569	0.072773096	0.006143183
Blood	12	25	13	0.47985671	0.048939102	0.000661339	0.420611739	0.047726646	0.000496004
Blood	12	26	13	0.441896686	0.050186034	0.000519166	0.460932768	0.044907848	0.000346111
Kidney	12	19	10	0.028818444	0.386167147	0.325648415	0.023054755	0.18443804	0.051873199
Kidney	12	20	10	0.025932954	0.142314991	0.159392789	0.024667932	0.238456673	0.407969639
Kidney	12	21	11	0.042219542	0.226779252	0.386007238	0.015681544	0.130277443	0.195416164
Kidney	12	22	11	0.017071569	0.08338805	0.212738017	0.024294156	0.222586999	0.43335522
Kidney	12	23	12	0.056701031	0.386597938	0.402061856	0.041237113	0.072164948	0.041237113
Kidney	12	24	12	0.006081946	0.027528809	0.079385403	0.022087068	0.130921895	0.733354673
Kidney	12	25	13	0.038734668	0.213040671	0.366042608	0.019367334	0.134280181	0.223369916
Kidney	12	26	13	0.068035944	0.209242619	0.109114249	0.101412067	0.345314506	0.165596919
Blood	12	27	14	0.40667847	0.124758101	0.00115288	0.329723721	0.133528225	0.003005723
Blood	12	28	14	0.396631287	0.087986464	0.001384402	0.448777111	0.065912936	0.000846024
Blood	12	29	15	0.51184471	0.062320414	0.000957793	0.373475512	0.050124513	0.00089394
Blood	12	30	15	0.39619705	0.079713087	0.001015022	0.436459602	0.083773176	0.001421031
Blood	12	31	16	0.495424905	0.053533866	0.001419857	0.395719394	0.054059739	0.001314682
Blood	12	32	16	0.270058057	0.190920339	0.002331779	0.34624536	0.189207195	0.000618635
Kidney	12	27	14	0.016686298	0.165096192	0.051433059	0.018453082	0.314880251	0.422654103
Kidney	12	28	14	0.046315176	0.362656569	0.393824643	0.04194582	0.137489077	0.012234197
Kidney	12	29	15	0.019792182	0.281791192	0.258287976	0.019792182	0.249381494	0.164522514
Kidney	12	30	15	0.048355133	0.300832342	0.403884265	0.054300436	0.167657551	0.017439556
Kidney	12	31	16	0.024010731	0.19852448	0.200670691	0.020657277	0.212608987	0.339503689
Kidney	12	32	16	0.040080972	0.356275304	0.282591093	0.042510121	0.265182186	0.011740891
Blood	8	33	17	0.576150029	0.089311244	0.002186528	0.275166092	0.055420066	0.001009167
Blood	8	34	17	0.279520642	0.049943531	0.000815661	0.586773748	0.079244573	0.003074413
Blood	8	35	18	0.239113827	0.282811306	0.001527884	0.180404889	0.286745607	0.000840336
Blood	8	36	18	0.347492785	0.099657287	0.000901876	0.46780303	0.080357143	0.002795815
Blood	8	37	19	0.562403698	0.087680681	0.001907697	0.266123707	0.07946291	0.001467459
Blood	8	38	19	0.249490056	0.046277409	0.000254972	0.611677715	0.087901581	0.00299592
Kidney	8	33	17	0.02637037	0.117925926	0.181037037	0.012740741	0.074074074	0.585777778
Kidney	8	34	17	0.02041429	0.100270189	0.223356349	0.050735515	0.235064545	0.36805764
Kidney	8	35	18	0.023537803	0.173323823	0.077746077	0.029243937	0.22467903	0.469329529
Kidney	8	36	18	0.055194805	0.194805195	0.280844156	0.078733766	0.208603896	0.180194805
Kidney	8	37	19	0.030501089	0.248366013	0.082788671	0.021786492	0.163398693	0.453159041
Kidney	8	38	19	0.0256	0.0832	0.043733333	0.0592	0.279466667	0.506133333
Blood	2	39	20	0.397725868	0.077369917	0.004449388	0.476208132	0.040415276	0.001977506
Blood	2	40	20	0.493641775	0.141504329	0.005952381	0.301948052	0.050730519	0.005005411
Blood	2	41	21	0.367289588	0.119713362	0.007446958	0.426443726	0.073907545	0.003934242
Blood	2	42	21	0.473044961	0.09833795	0.003942041	0.357234179	0.061367995	0.004261666
Blood	2	43	22	0.37289745	0.106483993	0.001627781	0.450623983	0.063483451	0.002984265
Blood	2	44	22	0.367015099	0.146470512	0.003742418	0.310362627	0.166473093	0.003355272
Kidney	2	39	20	0.073809524	0.289285714	0.401190476	0.048809524	0.123809524	0.058333333
Kidney	2	40	20	0.080612925	0.420164335	0.247612703	0.053075727	0.131023762	0.050410837
Kidney	2	41	21	0.045913682	0.291092746	0.295684114	0.026629936	0.175390266	0.15610652
Kidney	2	42	21	0.093025322	0.273034207	0.204531319	0.098533985	0.253842737	0.049311417
Kidney	2	43	22	0.046632124	0.471502591	0.147668394	0.028497409	0.233160622	0.062176166
Kidney	2	44	22	0.041676261	0.227032006	0.175454755	0.03753166	0.385678103	0.118811881
Blood	1	45	23	0.362404385	0.230078901	0.001626212	0.223333133	0.177979883	0.000903451
Blood	1	46	23	0.327058921	0.227083853	0.000997258	0.256918474	0.184160226	0.000706391
Blood	1	47	24	0.397848593	0.205111614	0.001900679	0.275355872	0.115051763	0.00088968
Blood	1	48	24	0.440776419	0.114694953	0.000793737	0.338023596	0.102500271	0.000865895
Blood	4	49	25	0.303978981	0.219334621	0.002722294	0.31515305	0.154442721	0.001487766
Blood	4	50	25	0.370355731	0.126482213	0.001293568	0.337261948	0.159899389	0.001724757
Blood	4	51	26	0.365235483	0.244183847	0.00179686	0.178551163	0.205409495	0.001324002
Blood	4	52	26	0.213744852	0.204932914	0.000354249	0.354868707	0.222822477	0.000309968
Kidney	1	45	23	0.053491828	0.419019316	0.260029718	0.034175334	0.227340267	0.004457652
Kidney	1	46	23	0.075728155	0.494174757	0.115533981	0.061165049	0.24368932	0.005825243
Kidney	1	47	24	0.04638009	0.496606335	0.314479638	0.031674208	0.10520362	0.002262443
Kidney	1	48	24	0.092746114	0.439896373	0.05388601	0.065803109	0.332642487	0.011398964
Kidney	4	49	25	0.016650343	0.235063663	0.453476983	0.015670911	0.093046033	0.187071499
Kidney	4	50	25	0.033272562	0.155879672	0.167274385	0.025068368	0.2023701	0.412944394
Kidney	4	51	26	0.006762468	0.118061426	0.35841082	0.00563539	0.122006199	0.389123697
Kidney	4	52	26	0.020908435	0.25666907	0.545061283	0.035328046	0.118240807	0.025955299
Blood	2	53	27	0.383158086	0.209662799	0.001722263	0.30629079	0.092367658	0.000770486
Blood	2	54	27	0.339516379	0.111139816	0.002428439	0.433295443	0.107522993	0.001240054
Blood	2	55	28	0.428147694	0.128413624	0.001278511	0.365654086	0.07226143	0.001125089
Blood	2	56	28	0.394328862	0.054622861	0.001445899	0.487509037	0.058317937	0.001606555
Blood	2	57	29	0.40459364	0.314134276	0.004711425	0.230270907	0.043109541	0.001001178
Blood	2	58	29	0.339475927	0.13623775	0.004793353	0.412547934	0.10044738	0.003408607
Kidney	2	53	27	0.04866562	0.325745683	0.35400314	0.026687598	0.140502355	0.103610675
Kidney	2	54	27	0.036362405	0.423957205	0.45436078	0.033586132	0.04428494	0.007042254
Kidney	2	55	28	0.06592827	0.267932489	0.421940928	0.064345992	0.141877637	0.035864979
Kidney	2	56	28	0.119984568	0.331018519	0.248842593	0.108796296	0.163580247	0.025848765
Kidney	2	57	29	0.032144184	0.428465255	0.416945373	0.007246377	0.062987737	0.050353029
Kidney	2	58	29	0.024029409	0.472070295	0.252667444	0.019725634	0.15215637	0.078633552
Blood	1	59	30	0.525560897	0.136939103	0.001442308	0.285657051	0.04775641	0.001522436
Blood	1	60	30	0.460914499	0.063510184	0.002523583	0.442948988	0.031244367	0.001381962
Blood	1	61	31	0.435339895	0.131208515	0.002403296	0.361123827	0.069523919	0.001373312
Blood	1	62	31	0.487476473	0.079556971	0.002678442	0.375199073	0.057043579	0.001375416
Blood	8	63	32	0.510960906	0.218974546	0.007672634	0.187918646	0.077030812	0.000426257
Blood	8	64	32	0.223949515	0.069262737	0.003694013	0.477297214	0.198707096	0.029090349
Blood	8	65	33	0.658136907	0.192686471	0.006780756	0.130448821	0.014045851	0.00048434
Blood	8	66	33	0.101937578	0.006681302	0.000190894	0.715662881	0.173904744	0.00372244
Kidney	1	59	30	0.061682243	0.196261682	0.603738318	0.054205607	0.065420561	0.003738318
Kidney	1	60	30	0.123549232	0.349681767	0.296143766	0.093597903	0.119805316	0.005241483
Kidney	1	61	31	0.154618474	0.251004016	0.287148594	0.118473896	0.100401606	0.006024096
Kidney	1	62	31	0.122847302	0.321469575	0.30195178	0.071182549	0.156142365	0.013777268
Kidney	8	63	32	0.101263661	0.31454918	0.508025956	0.032445355	0.025443989	0.007342896
Kidney	8	64	32	0.011515801	0.020085699	0.091189073	0.028521693	0.105382967	0.685457954
Kidney	8	65	33	0.009424322	0.076132622	0.836664017	0.001305779	0.00113546	0.00244124
Kidney	8	66	33	0.013178823	0.006816633	0	0.077709611	0.347875483	0.529652352
Blood	4	67	34	0.471056741	0.105413847	0.003331598	0.353097345	0.065226445	0.001717855
Blood	4	68	34	0.389758947	0.07005744	0.00500761	0.46870244	0.066620845	0.004369385
Blood	4	69	35	0.509141735	0.121713509	0.005893019	0.315503173	0.046388637	0.002266546
Blood	4	70	35	0.34207986	0.059587538	0.005792014	0.512417727	0.075296183	0.007634928
Blood	4	71	36	0.458211346	0.082582997	0.005247749	0.390045849	0.057283323	0.00613158
Blood	4	72	36	0.342849146	0.097023976	0.010728613	0.458531579	0.084895979	0.01100849
Kidney	4	67	34	0.026927785	0.211444308	0.583231334	0.018053856	0.067319461	0.093023256
Kidney	4	68	34	0.054437707	0.228776185	0.475744212	0.05292172	0.126515987	0.061466373
Kidney	4	69	35	0.029642177	0.200084692	0.711412238	0.016938387	0.024137201	0.018208766
Kidney	4	70	35	0.022493535	0.087628556	0.1455464	0.02489926	0.186383593	0.533650087
Kidney	4	71	36	0.009897427	0.100293924	0.384560014	0.009057645	0.095255234	0.401595585
Kidney	4	72	36	0.034969454	0.23825574	0.483884559	0.026121761	0.108700232	0.108278913
Blood	0	73	0	0.974	0.0236	0.0018	0	0	0
Blood	0	74	0	0.965	0.0325	0.0015	0	0	0
Blood	0	75	0	0.961	0.0352	0.0023	0	0	0
Blood	0	76	0	0.978	0.0202	0.0015	0	0	0
Blood	0	77	0	0.965	0.0321	0.0017	0	0	0
Blood	0	78	0	0.961	0.0361	0.0022	0	0	0
Blood	0	79	0	0.971	0.0261	0.0021	0	0	0
Blood	0	80	0	0.947	0.0488	0.0036	0	0	0
Kidney	0	73	0	0.211	0.602	0.186	0	0	0
Kidney	0	74	0	0.244	0.621	0.134	0	0	0
Kidney	0	75	0	0.31	0.563	0.126	0	0	0
Kidney	0	76	0	0.192	0.593	0.214	0	0	0
Kidney	0	77	0	0.257	0.607	0.135	0	0	0
Kidney	0	78	0	0.155	0.596	0.249	0	0	0
Kidney	0	79	0	0.176	0.592	0.23	0	0	0
Kidney	0	80	0	0.158	0.62	0.222	0	0	0
Blood	0	81	0	0.545	0.462	0.00061	0	0	0
Blood	0	82	0	0.659	0.343	0.00089	0	0	0
Blood	0	83	0	0.593	0.408	0.0018	0	0	0
Blood	0	84	0	0.624	0.379	0.0014	0	0	0
Blood	0	85	0	0.673	0.33	0.0015	0	0	0
Kidney	0	81	0	0.356	0.489	0.154	0	0	0
Kidney	0	82	0	0.193	0.44	0.37	0	0	0
Kidney	0	83	0	0.356	0.436	0.21	0	0	0
Kidney	0	84	0	0.362	0.395	0.242	0	0	0
Kidney	0	85	0	0.364	0.385	0.25	0	0	0
Blood	0	86	0	0.61	0.385	0.0011	0	0	0
Blood	0	87	0	0.616	0.379	0.0016	0	0	0
Blood	0	88	0	0.751	0.244	0.0022	0	0	0
Kidney	0	86	0	0.22	0.288	0.489	0	0	0
Kidney	0	87	0	0.491	0.344	0.163	0	0	0
Kidney	0	88	0	0.587	0.261	0.15	0	0	0
Blood	0	89	0	0.573	0.411	0.0018	0	0	0
Blood	0	90	0	0.595	0.39	0.0013	0	0	0
Blood	0	91	0	0.652	0.333	0.0027	0	0	0
Kidney	0	89	0	0.256	0.352	0.391	0	0	0
Kidney	0	90	0	0.333	0.421	0.238	0	0	0
Kidney	0	91	0	0.392	0.434	0.169	0	0	0
Blood	0	92	0	0.898	0.104	0.0032	0	0	0
Blood	0	93	0	0.859	0.146	0.0028	0	0	0
Blood	0	94	0	0.9	0.103	0.0024	0	0	0
Blood	0	95	0	0.89	0.111	0.0047	0	0	0
Kidney	0	92	0	0.0973	0.376	0.542	0	0	0
Kidney	0	93	0	0.293	0.264	0.457	0	0	0
Kidney	0	94	0	0.157	0.45	0.413	0	0	0
