## Supplementary resource 1 for "Probabilistic migration events drive transient tissue residency of lymphocytes during homeostasis": CD8_parabiosis_data_liver.csv

tissue	week	mouse	pair	host.cd8.naive	host.cd8.activ	host.cd8.cd69p	donor.cd8.naive	donor.cd8.activ	donor.cd8.cd69p
Blood	4	1	1	0.451212738	0.08665062	0.002406962	0.395297167	0.061655249	0.001481207
Blood	4	2	1	0.408374472	0.061381074	0.001367989	0.460952834	0.064414441	0.002735978
Blood	4	3	2	0.438077893	0.08048473	0.003082096	0.379097786	0.097226114	0.001330905
Blood	4	4	2	0.369249597	0.110585748	0.001780052	0.434221505	0.079768593	0.002948212
Blood	4	5	3	0.455214724	0.070143149	0.00204499	0.396523517	0.072188139	0.003271984
Blood	4	6	3	0.405228758	0.108553566	0.005683433	0.414748508	0.064364876	0.000852515
Blood	4	7	4	0.50981574	0.102720854	0.004391252	0.308937489	0.069743413	0.001033236
Blood	4	8	4	0.291262136	0.091735126	0.001493652	0.489917849	0.118745332	0.004854369
Blood	1	9	5	0.543358109	0.083952735	0.001238803	0.332285115	0.036973509	0.000952925
Blood	1	10	5	0.455897038	0.058027294	0.001109508	0.445467658	0.037723289	0.001109508
Blood	1	11	6	0.601593625	0.056915196	0.003699488	0.31374502	0.023050655	0.000284576
Blood	1	12	6	0.41208021	0.065094167	0.002559883	0.463034071	0.05107576	0.001584689
Liver	4	1	1	0.021454112	0.345138771	0.162268006	0.026051422	0.307849481	0.121573302
Liver	4	2	1	0.034811636	0.280559529	0.085677953	0.029725004	0.348434271	0.207280242
Liver	4	3	2	0.037348273	0.224867725	0.214285714	0.053999378	0.214285714	0.241051976
Liver	4	4	2	0.059346204	0.283238262	0.098069329	0.035103115	0.321741992	0.183962264
Liver	4	5	3	0.018404908	0.117939497	0.154220436	0.021049291	0.152845356	0.525597631
Liver	4	6	3	0.057384342	0.284845789	0.267200474	0.043594306	0.263641756	0.064798339
Liver	4	7	4	0.120525553	0.283260915	0.050796607	0.099317194	0.201427685	0.216739085
Liver	4	8	4	0.054510504	0.22380887	0.05849238	0.064945764	0.38706577	0.185225868
Liver	1	9	5	0.104756718	0.450980392	0.119825708	0.076434277	0.209513435	0.007988381
Liver	1	10	5	0.099311137	0.348067356	0.185227708	0.050899349	0.285112897	0.010715653
Liver	1	11	6	0.102605863	0.455095393	0.127966496	0.06514658	0.195905072	0.017682643
Liver	1	12	6	0.112414467	0.33121538	0.122841316	0.079830564	0.310524601	0.008308895
Blood	8	13	7	0.626292518	0.070213169	0.002047382	0.266899506	0.03210433	0.000757015
Blood	8	14	7	0.256108469	0.063950888	0.001219661	0.549802821	0.124019189	0.003780949
Blood	8	15	8	0.492019319	0.084613615	0.00124195	0.368376265	0.05098896	0.000804968
Blood	8	16	8	0.425453658	0.043323297	0.001432175	0.464041012	0.062283343	0.001643746
Blood	8	17	9	0.450894577	0.07046518	0.001981833	0.410542252	0.063198459	0.0015139
Blood	8	18	9	0.450445836	0.054733447	0.001214191	0.435230507	0.055625119	0.000853728
Liver	8	13	7	0.308135668	0.126136112	0.215251607	0.21724673	0.083130126	0.041454223
Liver	8	14	7	0.136891031	0.060871062	0.050301257	0.256119814	0.187398864	0.300361508
Liver	8	15	8	0.322060986	0.173815764	0.113117688	0.268746404	0.089592789	0.024803426
Liver	8	16	8	0.184499157	0.064434223	0.058336282	0.181960082	0.107598493	0.397614935
Liver	8	17	9	0.173964357	0.103363626	0.163247964	0.181848224	0.094275935	0.280018884
Liver	8	18	9	0.353967018	0.072398496	0.075581592	0.320070434	0.107683451	0.06098676
Blood	12	19	10	0.420625724	0.091589417	0.009559676	0.396485129	0.069621475	0.009945925
Blood	12	20	10	0.44646431	0.061930176	0.000945074	0.41099622	0.077996442	0.001000667
Blood	12	21	11	0.481917195	0.093696634	0.002201055	0.346855907	0.071610186	0.002542598
Blood	12	22	11	0.399037731	0.044618891	0.00106356	0.493795898	0.057888073	0.002582932
Blood	12	23	12	0.504567487	0.118475019	0.004101417	0.28085384	0.089392245	0.000559284
Blood	12	24	12	0.324801134	0.065684807	0.00126014	0.528707569	0.072773096	0.006143183
Blood	12	25	13	0.47985671	0.048939102	0.000661339	0.420611739	0.047726646	0.000496004
Blood	12	26	13	0.441896686	0.050186034	0.000519166	0.460932768	0.044907848	0.000346111
Liver	12	19	10	0.187532049	0.201377188	0.078382536	0.184894879	0.198666764	0.136620028
Liver	12	20	10	0.22866426	0.227725632	0.026425993	0.18534296	0.279566787	0.036967509
Liver	12	21	11	0.106988144	0.175786594	0.152815777	0.096842225	0.143923849	0.31378249
Liver	12	22	11	0.106444226	0.18318613	0.079228001	0.113182859	0.286228328	0.221328099
Liver	12	23	12	0.188377506	0.335085217	0.082213379	0.13604625	0.176589834	0.071326676
Liver	12	24	12	0.167535792	0.120128947	0.028823362	0.233431307	0.266331658	0.173414241
Liver	12	25	13	0.136603774	0.133509434	0.056	0.116754717	0.201207547	0.343622642
Liver	12	26	13	0.220480919	0.206603661	0.079315708	0.242493121	0.208398134	0.031582725
Blood	12	27	14	0.40667847	0.124758101	0.00115288	0.329723721	0.133528225	0.003005723
Blood	12	28	14	0.396631287	0.087986464	0.001384402	0.448777111	0.065912936	0.000846024
Blood	12	29	15	0.51184471	0.062320414	0.000957793	0.373475512	0.050124513	0.00089394
Blood	12	30	15	0.39619705	0.079713087	0.001015022	0.436459602	0.083773176	0.001421031
Blood	12	31	16	0.495424905	0.053533866	0.001419857	0.395719394	0.054059739	0.001314682
Blood	12	32	16	0.270058057	0.190920339	0.002331779	0.34624536	0.189207195	0.000618635
Liver	12	27	14	0.196707427	0.108464348	0.02636176	0.182785453	0.188555397	0.280821555
Liver	12	28	14	0.356148492	0.106201223	0.032798988	0.382830626	0.101560852	0.016241299
Liver	12	29	15	0.257013053	0.170981467	0.088627677	0.195572222	0.164996034	0.109901204
Liver	12	30	15	0.275846636	0.160152171	0.070043264	0.284797852	0.178352976	0.02066239
Liver	12	31	16	0.250645869	0.081452596	0.037387278	0.215988301	0.152035096	0.249475993
Liver	12	32	16	0.345466878	0.123445625	0.036400633	0.371316603	0.113497626	0.004371091
Blood	8	33	17	0.576150029	0.089311244	0.002186528	0.275166092	0.055420066	0.001009167
Blood	8	34	17	0.279520642	0.049943531	0.000815661	0.586773748	0.079244573	0.003074413
Blood	8	35	18	0.239113827	0.282811306	0.001527884	0.180404889	0.286745607	0.000840336
Blood	8	36	18	0.347492785	0.099657287	0.000901876	0.46780303	0.080357143	0.002795815
Blood	8	37	19	0.562403698	0.087680681	0.001907697	0.266123707	0.07946291	0.001467459
Blood	8	38	19	0.249490056	0.046277409	0.000254972	0.611677715	0.087901581	0.00299592
Liver	8	33	17	0.167713086	0.400740774	0.097971905	0.092370929	0.194227382	0.033380008
Liver	8	34	17	0.165107935	0.112169872	0.091406388	0.289100641	0.274572084	0.048703017
Liver	8	35	18	0.172016048	0.192995654	0.124373119	0.141591441	0.179872952	0.177449014
Liver	8	36	18	0.118696664	0.16529001	0.318851823	0.121799845	0.152649112	0.112216492
Liver	8	37	19	0.192659586	0.331422863	0.051530129	0.113418866	0.191187296	0.095909139
Liver	8	38	19	0.104843131	0.082790131	0.203716113	0.187694182	0.169966494	0.243070362
Blood	2	39	20	0.397725868	0.077369917	0.004449388	0.476208132	0.040415276	0.001977506
Blood	2	40	20	0.493641775	0.141504329	0.005952381	0.301948052	0.050730519	0.005005411
Blood	2	41	21	0.367289588	0.119713362	0.007446958	0.426443726	0.073907545	0.003934242
Blood	2	42	21	0.473044961	0.09833795	0.003942041	0.357234179	0.061367995	0.004261666
Blood	2	43	22	0.37289745	0.106483993	0.001627781	0.450623983	0.063483451	0.002984265
Blood	2	44	22	0.367015099	0.146470512	0.003742418	0.310362627	0.166473093	0.003355272
Liver	2	39	20	0.217403791	0.202757036	0.133735401	0.199789393	0.171740379	0.056193758
Liver	2	40	20	0.124123133	0.253858216	0.248989024	0.101922918	0.153255756	0.100189816
Liver	2	41	21	0.19685401	0.248923589	0.083701705	0.175210977	0.207015328	0.073081118
Liver	2	42	21	0.214228064	0.236826934	0.209846651	0.163611207	0.126945694	0.038164418
Liver	2	43	22	0.167615588	0.237263179	0.128153529	0.153381761	0.237704918	0.05286149
Liver	2	44	22	0.186693822	0.272686128	0.102511881	0.165346609	0.241683639	0.016444143
Blood	1	45	23	0.362404385	0.230078901	0.001626212	0.223333133	0.177979883	0.000903451
Blood	1	46	23	0.327058921	0.227083853	0.000997258	0.256918474	0.184160226	0.000706391
Blood	1	47	24	0.397848593	0.205111614	0.001900679	0.275355872	0.115051763	0.00088968
Blood	1	48	24	0.440776419	0.114694953	0.000793737	0.338023596	0.102500271	0.000865895
Blood	4	49	25	0.303978981	0.219334621	0.002722294	0.31515305	0.154442721	0.001487766
Blood	4	50	25	0.370355731	0.126482213	0.001293568	0.337261948	0.159899389	0.001724757
Blood	4	51	26	0.365235483	0.244183847	0.00179686	0.178551163	0.205409495	0.001324002
Blood	4	52	26	0.213744852	0.204932914	0.000354249	0.354868707	0.222822477	0.000309968
Liver	1	45	23	0.241449998	0.335713554	0.049677133	0.151149681	0.20250094	0.010591411
Liver	1	46	23	0.2889082	0.245694422	0.045386317	0.215713383	0.190630431	0.006517617
Liver	1	47	24	0.222516876	0.362142398	0.083132433	0.131067181	0.177394728	0.011491482
Liver	1	48	24	0.242813376	0.259891793	0.059187797	0.179681898	0.238869696	0.00720292
Liver	4	49	25	0.065613892	0.152365829	0.144222365	0.076641804	0.197555504	0.366951227
Liver	4	50	25	0.160796217	0.165313757	0.049728242	0.133055693	0.289228489	0.198207101
Liver	4	51	26	0.123633932	0.07764616	0.118207872	0.085345816	0.191727169	0.40970577
Liver	4	52	26	0.211480965	0.18961246	0.059454996	0.293687178	0.189783308	0.049887525
Blood	2	53	27	0.383158086	0.209662799	0.001722263	0.30629079	0.092367658	0.000770486
Blood	2	54	27	0.339516379	0.111139816	0.002428439	0.433295443	0.107522993	0.001240054
Blood	2	55	28	0.428147694	0.128413624	0.001278511	0.365654086	0.07226143	0.001125089
Blood	2	56	28	0.394328862	0.054622861	0.001445899	0.487509037	0.058317937	0.001606555
Blood	2	57	29	0.40459364	0.314134276	0.004711425	0.230270907	0.043109541	0.001001178
Blood	2	58	29	0.339475927	0.13623775	0.004793353	0.412547934	0.10044738	0.003408607
Liver	2	53	27	0.388636936	0.195599227	0.053623919	0.252960443	0.093600403	0.013269505
Liver	2	54	27	0.293510051	0.202362001	0.030172893	0.362963237	0.094405983	0.011661916
Liver	2	55	28	0.345327395	0.107594937	0.028949836	0.278910767	0.198429442	0.038170027
Liver	2	56	28	0.309672462	0.157189511	0.035299203	0.360724234	0.119969263	0.013831524
Liver	2	57	29	0.164361957	0.408722086	0.142671025	0.078009645	0.14641951	0.06086718
Liver	2	58	29	0.164523044	0.22982109	0.186041718	0.161761069	0.199192019	0.055528073
Blood	1	59	30	0.525560897	0.136939103	0.001442308	0.285657051	0.04775641	0.001522436
Blood	1	60	30	0.460914499	0.063510184	0.002523583	0.442948988	0.031244367	0.001381962
Blood	1	61	31	0.435339895	0.131208515	0.002403296	0.361123827	0.069523919	0.001373312
Blood	1	62	31	0.487476473	0.079556971	0.002678442	0.375199073	0.057043579	0.001375416
Blood	8	63	32	0.510960906	0.218974546	0.007672634	0.187918646	0.077030812	0.000426257
Blood	8	64	32	0.223949515	0.069262737	0.003694013	0.477297214	0.198707096	0.029090349
Blood	8	65	33	0.658136907	0.192686471	0.006780756	0.130448821	0.014045851	0.00048434
Blood	8	66	33	0.101937578	0.006681302	0.000190894	0.715662881	0.173904744	0.00372244
Liver	1	59	30	0.308015077	0.279780954	0.117985918	0.143304175	0.120546192	0.012445772
Liver	1	60	30	0.232369125	0.296935736	0.031702761	0.192286334	0.230854662	0.008228583
Liver	1	61	31	0.288879462	0.210892123	0.123605038	0.208934282	0.133785812	0.008940808
Liver	1	62	31	0.317298386	0.240288786	0.022548327	0.215490858	0.184362657	0.009469251
Liver	8	63	32	0.205239236	0.279861168	0.339740517	0.084406247	0.062193207	0.008065449
Liver	8	64	32	0.08861857	0.029259139	0.039145907	0.174933678	0.119585895	0.462827564
Liver	8	65	33	0.055841283	0.133666255	0.735890407	0.009695892	0.003765724	0.000576733
Liver	8	66	33	0.045065721	0.032895194	0.001286599	0.306836359	0.40277488	0.194172056
Blood	4	67	34	0.471056741	0.105413847	0.003331598	0.353097345	0.065226445	0.001717855
Blood	4	68	34	0.389758947	0.07005744	0.00500761	0.46870244	0.066620845	0.004369385
Blood	4	69	35	0.509141735	0.121713509	0.005893019	0.315503173	0.046388637	0.002266546
Blood	4	70	35	0.34207986	0.059587538	0.005792014	0.512417727	0.075296183	0.007634928
Blood	4	71	36	0.458211346	0.082582997	0.005247749	0.390045849	0.057283323	0.00613158
Blood	4	72	36	0.342849146	0.097023976	0.010728613	0.458531579	0.084895979	0.01100849
Liver	4	67	34	0.109537015	0.211237039	0.170002411	0.102724861	0.199722691	0.206956836
Liver	4	68	34	0.166004196	0.196809098	0.103069449	0.150601745	0.275532737	0.104560009
Liver	4	69	35	0.133261934	0.239825581	0.311811506	0.094553244	0.124235006	0.094170747
Liver	4	70	35	0.059163701	0.070086991	0.09460261	0.07142151	0.195976671	0.50944049
Liver	4	71	36	0.080002401	0.125495139	0.06217741	0.078381947	0.177409675	0.480254471
Liver	4	72	36	0.096434789	0.254257815	0.271213383	0.081598668	0.227991825	0.066535463
Liver	0	73	0	0.255	0.717	0.0228	0	0	0
Liver	0	74	0	0.327	0.626	0.0428	0	0	0
Liver	0	75	0	0.385	0.572	0.0386	0	0	0
Liver	0	76	0	0.396	0.527	0.0733	0	0	0
Liver	0	77	0	0.344	0.609	0.0413	0	0	0
Liver	0	78	0	0.295	0.657	0.0443	0	0	0
Liver	0	79	0	0.503	0.405	0.086	0	0	0
Liver	0	80	0	0.392	0.428	0.177	0	0	0
Blood	0	73	0	0.974	0.0236	0.0018	0	0	0
Blood	0	74	0	0.965	0.0325	0.0015	0	0	0
Blood	0	75	0	0.961	0.0352	0.0023	0	0	0
Blood	0	76	0	0.978	0.0202	0.0015	0	0	0
Blood	0	77	0	0.965	0.0321	0.0017	0	0	0
Blood	0	78	0	0.961	0.0361	0.0022	0	0	0
Blood	0	79	0	0.971	0.0261	0.0021	0	0	0
Blood	0	80	0	0.947	0.0488	0.0036	0	0	0
Blood	0	81	0	0.545	0.462	0.00061	0	0	0
Blood	0	82	0	0.659	0.343	0.00089	0	0	0
Blood	0	83	0	0.593	0.408	0.0018	0	0	0
Blood	0	84	0	0.624	0.379	0.0014	0	0	0
Blood	0	85	0	0.673	0.33	0.0015	0	0	0
Liver	0	81	0	0.59	0.406	0.0131	0	0	0
Liver	0	82	0	0.683	0.276	0.0447	0	0	0
Liver	0	83	0	0.529	0.45	0.0183	0	0	0
Liver	0	84	0	0.735	0.261	0.0091	0	0	0
Liver	0	85	0	0.707	0.288	0.0112	0	0	0
Blood	0	86	0	0.61	0.385	0.0011	0	0	0
Blood	0	87	0	0.616	0.379	0.0016	0	0	0
Blood	0	88	0	0.751	0.244	0.0022	0	0	0
Liver	0	87	0	0.666	0.309	0.0146	0	0	0
Liver	0	88	0	0.8	0.187	0.0044	0	0	0
Liver	0	86	0	0.776	0.203	0.0151	0	0	0
Blood	0	89	0	0.573	0.411	0.0018	0	0	0
Blood	0	90	0	0.595	0.39	0.0013	0	0	0
Blood	0	91	0	0.652	0.333	0.0027	0	0	0
Liver	0	89	0	0.679	0.27	0.0396	0	0	0
Liver	0	90	0	0.689	0.283	0.0164	0	0	0
Liver	0	91	0	0.705	0.268	0.0154	0	0	0
Blood	0	92	0	0.898	0.104	0.0032	0	0	0
Blood	0	93	0	0.859	0.146	0.0028	0	0	0
Blood	0	94	0	0.9	0.103	0.0024	0	0	0
Blood	0	95	0	0.89	0.111	0.0047	0	0	0
Liver	0	92	0	0.811	0.124	0.0756	0	0	0
Liver	0	93	0	0.861	0.13	0.0231	0	0	0
Liver	0	94	0	0.798	0.194	0.0258	0	0	0
Liver	0	95	0	0.774	0.213	0.0324	0	0	0
