## Supplementary resource 1 for "Probabilistic migration events drive transient tissue residency of lymphocytes during homeostasis": CD8_parabiosis_data_ln.csv

tissue	week	mouse	pair	host.cd8.naive	host.cd8.activ	host.cd8.cd69p	donor.cd8.naive	donor.cd8.activ	donor.cd8.cd69p
Blood	4	1	1	0.451212738	0.08665062	0.002406962	0.395297167	0.061655249	0.001481207
Blood	4	2	1	0.408374472	0.061381074	0.001367989	0.460952834	0.064414441	0.002735978
Blood	4	3	2	0.438077893	0.08048473	0.003082096	0.379097786	0.097226114	0.001330905
Blood	4	4	2	0.369249597	0.110585748	0.001780052	0.434221505	0.079768593	0.002948212
Blood	4	5	3	0.455214724	0.070143149	0.00204499	0.396523517	0.072188139	0.003271984
Blood	4	6	3	0.405228758	0.108553566	0.005683433	0.414748508	0.064364876	0.000852515
Blood	4	7	4	0.50981574	0.102720854	0.004391252	0.308937489	0.069743413	0.001033236
Blood	4	8	4	0.291262136	0.091735126	0.001493652	0.489917849	0.118745332	0.004854369
Blood	1	9	5	0.543358109	0.083952735	0.001238803	0.332285115	0.036973509	0.000952925
Blood	1	10	5	0.455897038	0.058027294	0.001109508	0.445467658	0.037723289	0.001109508
Blood	1	11	6	0.601593625	0.056915196	0.003699488	0.31374502	0.023050655	0.000284576
Blood	1	12	6	0.41208021	0.065094167	0.002559883	0.463034071	0.05107576	0.001584689
LN	4	1	1	0.023094688	0.377469849	0.092635361	0.032845779	0.406209905	0.062355658
LN	4	2	1	0.058564509	0.378247468	0.073095553	0.046235139	0.351827389	0.083663584
LN	4	3	2	0.038339921	0.403952569	0.06916996	0.047035573	0.373517787	0.060079051
LN	4	4	2	0.058233706	0.394909371	0.056305438	0.039336676	0.363671423	0.080215966
LN	4	5	3	0.035240041	0.40040858	0.063329928	0.041368744	0.388151175	0.059244127
LN	4	6	3	0.040564374	0.410493827	0.067901235	0.023809524	0.384479718	0.067460317
LN	4	7	4	0.059848734	0.484051299	0.074975337	0.041762578	0.292009207	0.035514633
LN	4	8	4	0.051449275	0.303140097	0.031400966	0.074637681	0.473913043	0.057971014
LN	1	9	5	0.083212104	0.4844341	0.061681699	0.058481234	0.281640966	0.019202793
LN	1	10	5	0.050547046	0.387746171	0.064332604	0.033260394	0.407221007	0.043763676
LN	1	11	6	0.140364482	0.440093059	0.070569988	0.082977898	0.216750679	0.033734005
LN	1	12	6	0.11745244	0.320926385	0.07464847	0.110215054	0.31120761	0.055004136
Blood	8	13	7	0.626292518	0.070213169	0.002047382	0.266899506	0.03210433	0.000757015
Blood	8	14	7	0.256108469	0.063950888	0.001219661	0.549802821	0.124019189	0.003780949
Blood	8	15	8	0.492019319	0.084613615	0.00124195	0.368376265	0.05098896	0.000804968
Blood	8	16	8	0.425453658	0.043323297	0.001432175	0.464041012	0.062283343	0.001643746
Blood	8	17	9	0.450894577	0.07046518	0.001981833	0.410542252	0.063198459	0.0015139
Blood	8	18	9	0.450445836	0.054733447	0.001214191	0.435230507	0.055625119	0.000853728
LN	8	13	7	0.389620331	0.231781996	0.076469688	0.157302511	0.103643601	0.032455603
LN	8	14	7	0.140284051	0.146813952	0.032812755	0.287914241	0.298906241	0.081950264
LN	8	15	8	0.250140607	0.193053993	0.094910011	0.240016873	0.148200225	0.065101237
LN	8	16	8	0.182710172	0.249071064	0.063864375	0.153158384	0.267011147	0.075534138
LN	8	17	9	0.259918402	0.153207653	0.119020822	0.254924029	0.118880135	0.086100169
LN	8	18	9	0.24809639	0.191704739	0.06879871	0.222207292	0.191839111	0.067410194
Blood	12	19	10	0.420625724	0.091589417	0.009559676	0.396485129	0.069621475	0.009945925
Blood	12	20	10	0.44646431	0.061930176	0.000945074	0.41099622	0.077996442	0.001000667
Blood	12	21	11	0.481917195	0.093696634	0.002201055	0.346855907	0.071610186	0.002542598
Blood	12	22	11	0.399037731	0.044618891	0.00106356	0.493795898	0.057888073	0.002582932
Blood	12	23	12	0.504567487	0.118475019	0.004101417	0.28085384	0.089392245	0.000559284
Blood	12	24	12	0.324801134	0.065684807	0.00126014	0.528707569	0.072773096	0.006143183
Blood	12	25	13	0.47985671	0.048939102	0.000661339	0.420611739	0.047726646	0.000496004
Blood	12	26	13	0.441896686	0.050186034	0.000519166	0.460932768	0.044907848	0.000346111
LN	12	19	10	0.29582673	0.153988378	0.061674591	0.305071315	0.132725832	0.043845747
LN	12	20	10	0.165125221	0.300010392	0.064013301	0.123454224	0.274966227	0.061207524
LN	12	21	11	0.268322229	0.208661417	0.078437311	0.205027256	0.178073895	0.052695336
LN	12	22	11	0.118616414	0.28014358	0.055147659	0.145863926	0.308696362	0.084516234
LN	12	23	12	0.259048971	0.250709723	0.081085877	0.179914833	0.173349894	0.047019163
LN	12	24	12	0.138109507	0.206891855	0.035821302	0.197902479	0.34336693	0.067965132
LN	12	25	13	0.320018365	0.128787879	0.05486685	0.310835629	0.140495868	0.037419651
LN	12	26	13	0.223810131	0.224065331	0.040321552	0.242694909	0.215005742	0.045553145
Blood	12	27	14	0.40667847	0.124758101	0.00115288	0.329723721	0.133528225	0.003005723
Blood	12	28	14	0.396631287	0.087986464	0.001384402	0.448777111	0.065912936	0.000846024
Blood	12	29	15	0.51184471	0.062320414	0.000957793	0.373475512	0.050124513	0.00089394
Blood	12	30	15	0.39619705	0.079713087	0.001015022	0.436459602	0.083773176	0.001421031
Blood	12	31	16	0.495424905	0.053533866	0.001419857	0.395719394	0.054059739	0.001314682
Blood	12	32	16	0.270058057	0.190920339	0.002331779	0.34624536	0.189207195	0.000618635
LN	12	27	14	0.232334047	0.226980728	0.051697767	0.23875803	0.178342001	0.058580606
LN	12	28	14	0.224682054	0.229627885	0.059821008	0.178874235	0.253179463	0.043217146
LN	12	29	15	0.304187029	0.184387796	0.053097345	0.262448818	0.147800819	0.034737815
LN	12	30	15	0.26104779	0.190961808	0.034893021	0.25844831	0.213157369	0.030993801
LN	12	31	16	0.3292198	0.152337858	0.075826135	0.267105444	0.103661045	0.061840121
LN	12	32	16	0.212588955	0.199458755	0.044903278	0.234639671	0.259697304	0.037987371
Blood	8	33	17	0.576150029	0.089311244	0.002186528	0.275166092	0.055420066	0.001009167
Blood	8	34	17	0.279520642	0.049943531	0.000815661	0.586773748	0.079244573	0.003074413
Blood	8	35	18	0.239113827	0.282811306	0.001527884	0.180404889	0.286745607	0.000840336
Blood	8	36	18	0.347492785	0.099657287	0.000901876	0.46780303	0.080357143	0.002795815
Blood	8	37	19	0.562403698	0.087680681	0.001907697	0.266123707	0.07946291	0.001467459
Blood	8	38	19	0.249490056	0.046277409	0.000254972	0.611677715	0.087901581	0.00299592
LN	8	33	17	0.302358012	0.219447262	0.109913793	0.181921907	0.116506085	0.062626775
LN	8	34	17	0.18674648	0.110698929	0.038023775	0.327038192	0.245173257	0.082370795
LN	8	35	18	0.370518497	0.105556349	0.043565205	0.299385802	0.117268962	0.059277246
LN	8	36	18	0.248171137	0.143759699	0.056417646	0.303037021	0.179006872	0.058301929
LN	8	37	19	0.389489378	0.146477823	0.086097652	0.204373214	0.096533731	0.070319294
LN	8	38	19	0.179060665	0.094324853	0.026908023	0.400684932	0.213307241	0.076908023
Blood	2	39	20	0.397725868	0.077369917	0.004449388	0.476208132	0.040415276	0.001977506
Blood	2	40	20	0.493641775	0.141504329	0.005952381	0.301948052	0.050730519	0.005005411
Blood	2	41	21	0.367289588	0.119713362	0.007446958	0.426443726	0.073907545	0.003934242
Blood	2	42	21	0.473044961	0.09833795	0.003942041	0.357234179	0.061367995	0.004261666
Blood	2	43	22	0.37289745	0.106483993	0.001627781	0.450623983	0.063483451	0.002984265
Blood	2	44	22	0.367015099	0.146470512	0.003742418	0.310362627	0.166473093	0.003355272
LN	2	39	20	0.313171027	0.078179344	0.106305761	0.355663088	0.051565099	0.085740209
LN	2	40	20	0.396303343	0.060342484	0.081679804	0.336776298	0.035471596	0.063332427
LN	2	41	21	0.355718253	0.061221914	0.074854835	0.375157788	0.046957839	0.064756375
LN	2	42	21	0.40265252	0.061671088	0.075729443	0.341909814	0.038594164	0.049469496
LN	2	43	22	0.345051586	0.065851484	0.07005477	0.386192842	0.05515221	0.07171061
LN	2	44	22	0.416138381	0.053794602	0.069371491	0.360441949	0.043108133	0.043832639
Blood	1	45	23	0.362404385	0.230078901	0.001626212	0.223333133	0.177979883	0.000903451
Blood	1	46	23	0.327058921	0.227083853	0.000997258	0.256918474	0.184160226	0.000706391
Blood	1	47	24	0.397848593	0.205111614	0.001900679	0.275355872	0.115051763	0.00088968
Blood	1	48	24	0.440776419	0.114694953	0.000793737	0.338023596	0.102500271	0.000865895
Blood	4	49	25	0.303978981	0.219334621	0.002722294	0.31515305	0.154442721	0.001487766
Blood	4	50	25	0.370355731	0.126482213	0.001293568	0.337261948	0.159899389	0.001724757
Blood	4	51	26	0.365235483	0.244183847	0.00179686	0.178551163	0.205409495	0.001324002
Blood	4	52	26	0.213744852	0.204932914	0.000354249	0.354868707	0.222822477	0.000309968
LN	1	45	23	0.435524853	0.008257901	0.033825631	0.487454343	0.006630141	0.027949817
LN	1	46	23	0.515143832	0.00815969	0.053360686	0.387585285	0.010072838	0.02514752
LN	1	47	24	0.411942555	0.13015873	0.098715042	0.27755102	0.05170068	0.022071051
LN	1	48	24	0.303414675	0.20727456	0.066991474	0.192700239	0.178083918	0.035070772
LN	4	49	25	0.515287824	0.012886755	0.042125099	0.402650295	0.005592365	0.021457662
LN	4	50	25	0.399306779	0.015391846	0.038773352	0.421454588	0.038538362	0.085771355
LN	4	51	26	0.491372902	0.015102312	0.081849838	0.349270316	0.010133417	0.052114715
LN	4	52	26	0.373541945	0.0186631	0.068991259	0.470590065	0.013904009	0.05412299
Blood	2	53	27	0.383158086	0.209662799	0.001722263	0.30629079	0.092367658	0.000770486
Blood	2	54	27	0.339516379	0.111139816	0.002428439	0.433295443	0.107522993	0.001240054
Blood	2	55	28	0.428147694	0.128413624	0.001278511	0.365654086	0.07226143	0.001125089
Blood	2	56	28	0.394328862	0.054622861	0.001445899	0.487509037	0.058317937	0.001606555
Blood	2	57	29	0.40459364	0.314134276	0.004711425	0.230270907	0.043109541	0.001001178
Blood	2	58	29	0.339475927	0.13623775	0.004793353	0.412547934	0.10044738	0.003408607
LN	2	53	27	0.483343462	0.029224905	0.067731065	0.366057124	0.010386167	0.039390089
LN	2	54	27	0.403933865	0.023018814	0.046001995	0.454710661	0.022662486	0.04593073
LN	2	55	28	0.460517511	0.022083426	0.051936947	0.407948546	0.016915756	0.037065953
LN	2	56	28	0.415042852	0.023834904	0.045409969	0.447149618	0.018462457	0.047200785
LN	2	57	29	0.489083171	0.06018133	0.119715052	0.272226848	0.010130447	0.047275419
LN	2	58	29	0.42045021	0.025096443	0.063292212	0.412565179	0.026241045	0.050659206
Blood	1	59	30	0.525560897	0.136939103	0.001442308	0.285657051	0.04775641	0.001522436
Blood	1	60	30	0.460914499	0.063510184	0.002523583	0.442948988	0.031244367	0.001381962
Blood	1	61	31	0.435339895	0.131208515	0.002403296	0.361123827	0.069523919	0.001373312
Blood	1	62	31	0.487476473	0.079556971	0.002678442	0.375199073	0.057043579	0.001375416
Blood	8	63	32	0.510960906	0.218974546	0.007672634	0.187918646	0.077030812	0.000426257
Blood	8	64	32	0.223949515	0.069262737	0.003694013	0.477297214	0.198707096	0.029090349
Blood	8	65	33	0.658136907	0.192686471	0.006780756	0.130448821	0.014045851	0.00048434
Blood	8	66	33	0.101937578	0.006681302	0.000190894	0.715662881	0.173904744	0.00372244
LN	1	59	30	0.479958246	0.09394572	0.116423104	0.257759221	0.021990257	0.035629784
LN	1	60	30	0.427971014	0.069057971	0.054347826	0.380434783	0.043623188	0.028913043
LN	1	62	31	0.526481489	0.040529231	0.065476428	0.329175467	0.015422628	0.026342008
LN	8	63	32	0.510760492	0.087409277	0.130198801	0.20315557	0.045250868	0.028652572
LN	8	64	32	0.277012328	0.017818295	0.026105874	0.5747954	0.040142961	0.067958148
LN	8	65	33	0.659941598	0.154499602	0.066100345	0.103265198	0.012211309	0.004247412
LN	8	66	33	0.120048776	0.005928854	0.010343958	0.687704987	0.089016904	0.093137667
Blood	4	67	34	0.471056741	0.105413847	0.003331598	0.353097345	0.065226445	0.001717855
Blood	4	68	34	0.389758947	0.07005744	0.00500761	0.46870244	0.066620845	0.004369385
Blood	4	69	35	0.509141735	0.121713509	0.005893019	0.315503173	0.046388637	0.002266546
Blood	4	70	35	0.34207986	0.059587538	0.005792014	0.512417727	0.075296183	0.007634928
Blood	4	71	36	0.458211346	0.082582997	0.005247749	0.390045849	0.057283323	0.00613158
Blood	4	72	36	0.342849146	0.097023976	0.010728613	0.458531579	0.084895979	0.01100849
LN	4	67	34	0.453774491	0.0400635	0.085056607	0.355057025	0.028950996	0.043238501
LN	4	68	34	0.392740139	0.029878129	0.044249334	0.450792819	0.029965492	0.056305421
LN	4	69	35	0.477267535	0.069968015	0.081048663	0.307173863	0.035755083	0.033127713
LN	4	70	35	0.328402656	0.034026557	0.040617067	0.456160906	0.067467292	0.073471978
LN	4	71	36	0.398105453	0.040797915	0.050621492	0.390737771	0.045759824	0.071822374
LN	4	72	36	0.362597685	0.046888911	0.052972599	0.397220299	0.068899001	0.07112474
LN	0	73	0	0.397	0.524	0.0755	0	0	0
LN	0	74	0	0.417	0.508	0.0713	0	0	0
LN	0	75	0	0.375	0.549	0.0746	0	0	0
LN	0	76	0	0.371	0.557	0.0694	0	0	0
LN	0	77	0	0.383	0.514	0.0988	0	0	0
LN	0	78	0	0.397	0.503	0.0967	0	0	0
LN	0	79	0	0.44	0.465	0.094	0	0	0
LN	0	80	0	0.346	0.569	0.0828	0	0	0
Blood	0	73	0	0.974	0.0236	0.0018	0	0	0
Blood	0	74	0	0.965	0.0325	0.0015	0	0	0
Blood	0	75	0	0.961	0.0352	0.0023	0	0	0
Blood	0	76	0	0.978	0.0202	0.0015	0	0	0
Blood	0	77	0	0.965	0.0321	0.0017	0	0	0
Blood	0	78	0	0.961	0.0361	0.0022	0	0	0
Blood	0	79	0	0.971	0.0261	0.0021	0	0	0
Blood	0	80	0	0.947	0.0488	0.0036	0	0	0
Blood	0	81	0	0.545	0.462	0.00061	0	0	0
Blood	0	82	0	0.659	0.343	0.00089	0	0	0
Blood	0	83	0	0.593	0.408	0.0018	0	0	0
Blood	0	84	0	0.624	0.379	0.0014	0	0	0
Blood	0	85	0	0.673	0.33	0.0015	0	0	0
LN	0	81	0	0.851	0.105	0.0557	0	0	0
LN	0	82	0	0.834	0.0723	0.102	0	0	0
LN	0	83	0	0.857	0.0738	0.0759	0	0	0
LN	0	84	0	0.847	0.0883	0.0716	0	0	0
LN	0	85	0	0.83	0.1	0.0782	0	0	0
Blood	0	86	0	0.61	0.385	0.0011	0	0	0
Blood	0	87	0	0.616	0.379	0.0016	0	0	0
Blood	0	88	0	0.751	0.244	0.0022	0	0	0
LN	0	87	0	0.871	0.0689	0.0614	0	0	0
LN	0	88	0	0.894	0.0481	0.0595	0	0	0
LN	0	86	0	0.846	0.0786	0.077	0	0	0
Blood	0	89	0	0.573	0.411	0.0018	0	0	0
Blood	0	90	0	0.595	0.39	0.0013	0	0	0
Blood	0	91	0	0.652	0.333	0.0027	0	0	0
LN	0	89	0	0.819	0.0715	0.107	0	0	0
LN	0	90	0	0.871	0.0425	0.0854	0	0	0
LN	0	91	0	0.862	0.0626	0.0736	0	0	0
Blood	0	92	0	0.898	0.104	0.0032	0	0	0
Blood	0	93	0	0.859	0.146	0.0028	0	0	0
Blood	0	94	0	0.9	0.103	0.0024	0	0	0
Blood	0	95	0	0.89	0.111	0.0047	0	0	0
LN	0	92	0	0.857	0.0687	0.0825	0	0	0
LN	0	93	0	0.919	0.0118	0.0717	0	0	0
LN	0	94	0	0.851	0.0504	0.106	0	0	0
LN	0	95	0	0.899	0.0235	0.0831	0	0	0
