## Supplementary resource 1 for "Probabilistic migration events drive transient tissue residency of lymphocytes during homeostasis": CD8_parabiosis_data_lpl.csv

tissue	week	mouse	pair	host.cd8.naive	host.cd8.activ	host.cd8.cd69p	donor.cd8.naive	donor.cd8.activ	donor.cd8.cd69p
Blood	4	1	1	0.451212738	0.08665062	0.002406962	0.395297167	0.061655249	0.001481207
Blood	4	2	1	0.408374472	0.061381074	0.001367989	0.460952834	0.064414441	0.002735978
Blood	4	3	2	0.438077893	0.08048473	0.003082096	0.379097786	0.097226114	0.001330905
Blood	4	4	2	0.369249597	0.110585748	0.001780052	0.434221505	0.079768593	0.002948212
Blood	4	5	3	0.455214724	0.070143149	0.00204499	0.396523517	0.072188139	0.003271984
Blood	4	6	3	0.405228758	0.108553566	0.005683433	0.414748508	0.064364876	0.000852515
Blood	4	7	4	0.50981574	0.102720854	0.004391252	0.308937489	0.069743413	0.001033236
Blood	4	8	4	0.291262136	0.091735126	0.001493652	0.489917849	0.118745332	0.004854369
Blood	1	9	5	0.543358109	0.083952735	0.001238803	0.332285115	0.036973509	0.000952925
Blood	1	10	5	0.455897038	0.058027294	0.001109508	0.445467658	0.037723289	0.001109508
Blood	1	11	6	0.601593625	0.056915196	0.003699488	0.31374502	0.023050655	0.000284576
Blood	1	12	6	0.41208021	0.065094167	0.002559883	0.463034071	0.05107576	0.001584689
LPL	4	1	1	0.01303881	0.136830802	0.713913177	0.011044639	0.06918239	0.05138825
LPL	4	4	2	0.009349649	0.095696411	0.788945415	0.009212155	0.036298639	0.056647876
LPL	4	5	3	0.001239157	0.24535316	0.551425031	0	0.101610905	0.097893432
LPL	4	8	4	0.000331675	0.08291874	0.63814262	0.00066335	0.109121061	0.166832504
LPL	1	10	5	0.018292683	0.102223816	0.819225251	0.009325681	0.036944046	0.009684362
Blood	8	13	7	0.626292518	0.070213169	0.002047382	0.266899506	0.03210433	0.000757015
Blood	8	14	7	0.256108469	0.063950888	0.001219661	0.549802821	0.124019189	0.003780949
Blood	8	15	8	0.492019319	0.084613615	0.00124195	0.368376265	0.05098896	0.000804968
Blood	8	16	8	0.425453658	0.043323297	0.001432175	0.464041012	0.062283343	0.001643746
Blood	8	17	9	0.450894577	0.07046518	0.001981833	0.410542252	0.063198459	0.0015139
Blood	8	18	9	0.450445836	0.054733447	0.001214191	0.435230507	0.055625119	0.000853728
LPL	8	14	7	0.020181635	0.040363269	0.619576186	0.041372351	0.073662967	0.204843592
LPL	8	15	8	0.04219882	0.041601315	0.781088954	0.031891852	0.020165808	0.082530435
LPL	8	16	8	0.021261517	0.033664068	0.647413182	0.013465627	0.032246634	0.251240255
LPL	8	18	9	0.010894616	0.027934912	0.650254906	0.006704379	0.030379216	0.273273273
Blood	12	19	10	0.420625724	0.091589417	0.009559676	0.396485129	0.069621475	0.009945925
Blood	12	20	10	0.44646431	0.061930176	0.000945074	0.41099622	0.077996442	0.001000667
Blood	12	21	11	0.481917195	0.093696634	0.002201055	0.346855907	0.071610186	0.002542598
Blood	12	22	11	0.399037731	0.044618891	0.00106356	0.493795898	0.057888073	0.002582932
Blood	12	23	12	0.504567487	0.118475019	0.004101417	0.28085384	0.089392245	0.000559284
Blood	12	24	12	0.324801134	0.065684807	0.00126014	0.528707569	0.072773096	0.006143183
Blood	12	25	13	0.47985671	0.048939102	0.000661339	0.420611739	0.047726646	0.000496004
Blood	12	26	13	0.441896686	0.050186034	0.000519166	0.460932768	0.044907848	0.000346111
LPL	12	19	10	0.020883924	0.077707625	0.653229723	0.037882467	0.037882467	0.165614376
LPL	12	20	10	0.005550114	0.030688867	0.592556317	0.001958864	0.024159321	0.344760039
LPL	12	21	11	0.006751055	0.073417722	0.676371308	0.005485232	0.03628692	0.199578059
LPL	12	22	11	0.012398042	0.103425775	0.34812398	0.012724307	0.147797716	0.371288744
LPL	12	23	12	0.028855721	0.061028192	0.766832504	0.019237148	0.022885572	0.097180763
LPL	12	24	12	0.029874214	0.05581761	0.34591195	0.047169811	0.114779874	0.399371069
LPL	12	25	13	0.024916944	0.096345515	0.578903654	0.016611296	0.075166113	0.204318937
LPL	12	26	13	0.002762431	0.075276243	0.619129834	0.002417127	0.060773481	0.236878453
Blood	12	27	14	0.40667847	0.124758101	0.00115288	0.329723721	0.133528225	0.003005723
Blood	12	28	14	0.396631287	0.087986464	0.001384402	0.448777111	0.065912936	0.000846024
Blood	12	29	15	0.51184471	0.062320414	0.000957793	0.373475512	0.050124513	0.00089394
Blood	12	30	15	0.39619705	0.079713087	0.001015022	0.436459602	0.083773176	0.001421031
Blood	12	31	16	0.495424905	0.053533866	0.001419857	0.395719394	0.054059739	0.001314682
Blood	12	32	16	0.270058057	0.190920339	0.002331779	0.34624536	0.189207195	0.000618635
LPL	12	27	14	0.010042572	0.068005676	0.418294946	0.008841829	0.0988975	0.383691737
LPL	12	28	14	0.030372933	0.093810073	0.650903499	0.025759323	0.035371011	0.157247213
LPL	12	29	15	0.005905512	0.043025872	0.514060742	0.007030371	0.030089989	0.390607424
LPL	12	30	15	0.022338569	0.067364747	0.705410122	0.019546248	0.032460733	0.142757417
LPL	12	31	16	0.004894904	0.050964584	0.713504175	0.00575871	0.030521163	0.185142528
LPL	12	32	16	0.016744548	0.088006231	0.731308411	0.021028037	0.025700935	0.107087227
Blood	8	33	17	0.576150029	0.089311244	0.002186528	0.275166092	0.055420066	0.001009167
Blood	8	34	17	0.279520642	0.049943531	0.000815661	0.586773748	0.079244573	0.003074413
Blood	8	35	18	0.239113827	0.282811306	0.001527884	0.180404889	0.286745607	0.000840336
Blood	8	36	18	0.347492785	0.099657287	0.000901876	0.46780303	0.080357143	0.002795815
Blood	8	37	19	0.562403698	0.087680681	0.001907697	0.266123707	0.07946291	0.001467459
Blood	8	38	19	0.249490056	0.046277409	0.000254972	0.611677715	0.087901581	0.00299592
LPL	8	33	17	0.035475578	0.04781491	0.12167952	0.025706941	0.030848329	0.734018852
LPL	8	34	17	0.021829856	0.054895666	0.155377207	0.044622793	0.151203852	0.565971108
LPL	8	36	18	0.024902975	0.065976714	0.130336352	0.043661061	0.09152652	0.638745149
LPL	8	37	19	0.002784014	0.018410418	0.065020207	0.002065559	0.029277054	0.881993714
LPL	8	38	19	0.007099143	0.025948592	0.038433293	0.017870257	0.081517748	0.827662179
Blood	2	39	20	0.397725868	0.077369917	0.004449388	0.476208132	0.040415276	0.001977506
Blood	2	40	20	0.493641775	0.141504329	0.005952381	0.301948052	0.050730519	0.005005411
Blood	2	41	21	0.367289588	0.119713362	0.007446958	0.426443726	0.073907545	0.003934242
Blood	2	42	21	0.473044961	0.09833795	0.003942041	0.357234179	0.061367995	0.004261666
Blood	2	43	22	0.37289745	0.106483993	0.001627781	0.450623983	0.063483451	0.002984265
Blood	2	44	22	0.367015099	0.146470512	0.003742418	0.310362627	0.166473093	0.003355272
LPL	2	39	20	0.016129032	0.041493236	0.885275754	0.00871488	0.013397503	0.034209157
LPL	2	40	20	0.021786492	0.03670186	0.898273839	0.014077426	0.011060835	0.017429194
LPL	2	41	21	0.032136627	0.038839409	0.805986594	0.037921219	0.025892939	0.058121385
LPL	2	42	21	0.007841954	0.035439602	0.920977228	0.006484693	0.008595989	0.02035892
LPL	2	43	22	0.05745181	0.045604137	0.754771979	0.075223319	0.022755054	0.041278796
LPL	2	44	22	0.023501427	0.085442436	0.684110371	0.016365366	0.072121789	0.115794481
Blood	1	45	23	0.362404385	0.230078901	0.001626212	0.223333133	0.177979883	0.000903451
Blood	1	46	23	0.327058921	0.227083853	0.000997258	0.256918474	0.184160226	0.000706391
Blood	1	47	24	0.397848593	0.205111614	0.001900679	0.275355872	0.115051763	0.00088968
Blood	1	48	24	0.440776419	0.114694953	0.000793737	0.338023596	0.102500271	0.000865895
Blood	4	49	25	0.303978981	0.219334621	0.002722294	0.31515305	0.154442721	0.001487766
Blood	4	50	25	0.370355731	0.126482213	0.001293568	0.337261948	0.159899389	0.001724757
Blood	4	51	26	0.365235483	0.244183847	0.00179686	0.178551163	0.205409495	0.001324002
Blood	4	52	26	0.213744852	0.204932914	0.000354249	0.354868707	0.222822477	0.000309968
LPL	1	45	23	0.057180962	0.14345253	0.71209469	0.029257314	0.044677836	0.013253313
LPL	1	46	23	0.027338284	0.170379938	0.742116026	0.02174147	0.029168012	0.010224949
LPL	1	47	24	0.027491409	0.120274914	0.766323024	0.010309278	0.068728522	0.003436426
LPL	1	48	24	0.021900784	0.210654986	0.704186615	0.013547927	0.035754304	0.015585209
LPL	4	49	25	0.009283636	0.252182347	0.609533047	0.004295414	0.048773729	0.077871692
LPL	4	50	25	0.046435579	0.179365598	0.351209941	0.047743623	0.158763898	0.218933944
LPL	4	51	26	0.028377806	0.144642101	0.634053367	0.01630665	0.083650995	0.095298602
LPL	4	52	26	0.024609016	0.239650414	0.611890524	0.030013799	0.051057958	0.045653174
Blood	2	53	27	0.383158086	0.209662799	0.001722263	0.30629079	0.092367658	0.000770486
Blood	2	54	27	0.339516379	0.111139816	0.002428439	0.433295443	0.107522993	0.001240054
Blood	2	55	28	0.428147694	0.128413624	0.001278511	0.365654086	0.07226143	0.001125089
Blood	2	56	28	0.394328862	0.054622861	0.001445899	0.487509037	0.058317937	0.001606555
Blood	2	57	29	0.40459364	0.314134276	0.004711425	0.230270907	0.043109541	0.001001178
Blood	2	58	29	0.339475927	0.13623775	0.004793353	0.412547934	0.10044738	0.003408607
LPL	2	53	27	0.031017	0.097524605	0.788547569	0.038174769	0.026245154	0.018490904
LPL	2	54	27	0.020200113	0.087030395	0.826883141	0.020011327	0.020577685	0.025863696
LPL	2	55	28	0.026162791	0.102801268	0.747357294	0.039112051	0.041490486	0.044133192
LPL	2	56	28	0.039856158	0.094995505	0.750374588	0.046149236	0.036559784	0.031765058
LPL	2	57	29	0.036993076	0.145004946	0.762017804	0.019980218	0.017408506	0.018001978
LPL	2	58	29	0.021941242	0.084232057	0.799553737	0.022870956	0.045370026	0.025474154
Blood	1	59	30	0.525560897	0.136939103	0.001442308	0.285657051	0.04775641	0.001522436
Blood	1	60	30	0.460914499	0.063510184	0.002523583	0.442948988	0.031244367	0.001381962
Blood	1	61	31	0.435339895	0.131208515	0.002403296	0.361123827	0.069523919	0.001373312
Blood	1	62	31	0.487476473	0.079556971	0.002678442	0.375199073	0.057043579	0.001375416
Blood	8	63	32	0.510960906	0.218974546	0.007672634	0.187918646	0.077030812	0.000426257
Blood	8	64	32	0.223949515	0.069262737	0.003694013	0.477297214	0.198707096	0.029090349
Blood	8	65	33	0.658136907	0.192686471	0.006780756	0.130448821	0.014045851	0.00048434
Blood	8	66	33	0.101937578	0.006681302	0.000190894	0.715662881	0.173904744	0.00372244
LPL	1	59	30	0.027220985	0.177431329	0.761197723	0.01979708	0.013857956	0.002227171
LPL	1	60	30	0.065681445	0.088464696	0.776683087	0.036740558	0.021756979	0.009646962
LPL	1	61	31	0.048551612	0.215830273	0.581803346	0.054535564	0.089623283	0.008159935
LPL	1	62	31	0.063687544	0.145320197	0.717452498	0.037297678	0.029204785	0.005981703
LPL	8	63	32	0.03486786	0.170673487	0.73316283	0.010144928	0.016709292	0.034441603
LPL	8	64	32	0.005621189	0.01648247	0.173208841	0.01171875	0.128525152	0.662633384
LPL	8	65	33	0.061011181	0.112299465	0.711473019	0.013612056	0.006562956	0.087263004
LPL	8	66	33	0.004252462	0.003133393	0.004252462	0.018352731	0.163831692	0.807296329
Blood	4	67	34	0.471056741	0.105413847	0.003331598	0.353097345	0.065226445	0.001717855
Blood	4	68	34	0.389758947	0.07005744	0.00500761	0.46870244	0.066620845	0.004369385
Blood	4	69	35	0.509141735	0.121713509	0.005893019	0.315503173	0.046388637	0.002266546
Blood	4	70	35	0.34207986	0.059587538	0.005792014	0.512417727	0.075296183	0.007634928
Blood	4	71	36	0.458211346	0.082582997	0.005247749	0.390045849	0.057283323	0.00613158
Blood	4	72	36	0.342849146	0.097023976	0.010728613	0.458531579	0.084895979	0.01100849
LPL	4	67	34	0.023637695	0.105532894	0.804309173	0.014852003	0.028553499	0.02332392
LPL	4	68	34	0.018081404	0.098048116	0.651535785	0.016265698	0.069072477	0.147601755
LPL	4	69	35	0.01679558	0.136574586	0.790276243	0.01038674	0.020552486	0.026298343
LPL	4	70	35	0.009866405	0.051844589	0.569248682	0.014523839	0.070658169	0.28428729
LPL	4	71	36	0.034711965	0.169620876	0.522156573	0.034711965	0.090349581	0.148202856
LPL	4	72	36	0.026422132	0.131281732	0.662832867	0.023831727	0.062376956	0.094497979
LPL	0	73	0	0.0188	0.0913	0.889	0	0	0
LPL	0	74	0	0.0083	0.0947	0.898	0	0	0
LPL	0	75	0	0.0586	0.232	0.71	0	0	0
LPL	0	76	0	0.0079	0.0514	0.941	0	0	0
LPL	0	77	0	0.0099	0.0765	0.914	0	0	0
LPL	0	78	0	0.0068	0.0814	0.912	0	0	0
LPL	0	79	0	0.0148	0.137	0.848	0	0	0
LPL	0	80	0	0.0029	0.0666	0.932	0	0	0
Blood	0	73	0	0.974	0.0236	0.0018	0	0	0
Blood	0	74	0	0.965	0.0325	0.0015	0	0	0
Blood	0	75	0	0.961	0.0352	0.0023	0	0	0
Blood	0	76	0	0.978	0.0202	0.0015	0	0	0
Blood	0	77	0	0.965	0.0321	0.0017	0	0	0
Blood	0	78	0	0.961	0.0361	0.0022	0	0	0
Blood	0	79	0	0.971	0.0261	0.0021	0	0	0
Blood	0	80	0	0.947	0.0488	0.0036	0	0	0
Blood	0	81	0	0.545	0.462	0.00061	0	0	0
Blood	0	82	0	0.659	0.343	0.00089	0	0	0
Blood	0	83	0	0.593	0.408	0.0018	0	0	0
Blood	0	84	0	0.624	0.379	0.0014	0	0	0
Blood	0	85	0	0.673	0.33	0.0015	0	0	0
LPL	0	81	0	0.0018	0.0894	0.911	0	0	0
LPL	0	82	0	0.0049	0.155	0.843	0	0	0
LPL	0	83	0	0.00048	0.145	0.856	0	0	0
LPL	0	84	0	0.0028	0.0969	0.903	0	0	0
LPL	0	85	0	0.0027	0.0759	0.93	0	0	0
Blood	0	86	0	0.61	0.385	0.0011	0	0	0
Blood	0	87	0	0.616	0.379	0.0016	0	0	0
Blood	0	88	0	0.751	0.244	0.0022	0	0	0
LPL	0	87	0	0.0518	0.116	0.832	0	0	0
LPL	0	88	0	0.0429	0.11	0.846	0	0	0
LPL	0	86	0	0.0057	0.11	0.885	0	0	0
Blood	0	89	0	0.573	0.411	0.0018	0	0	0
Blood	0	90	0	0.595	0.39	0.0013	0	0	0
Blood	0	91	0	0.652	0.333	0.0027	0	0	0
LPL	0	89	0	0.0284	0.0727	0.901	0	0	0
LPL	0	90	0	0.0865	0.0754	0.838	0	0	0
LPL	0	91	0	0.0464	0.0585	0.896	0	0	0
Blood	0	92	0	0.898	0.104	0.0032	0	0	0
Blood	0	93	0	0.859	0.146	0.0028	0	0	0
Blood	0	94	0	0.9	0.103	0.0024	0	0	0
Blood	0	95	0	0.89	0.111	0.0047	0	0	0
LPL	0	92	0	0.0872	0.12	0.805	0	0	0
LPL	0	93	0	0.023	0.0774	0.905	0	0	0
LPL	0	94	0	0.0706	0.114	0.825	0	0	0
