## Supplementary resource 1 for "Probabilistic migration events drive transient tissue residency of lymphocytes during homeostasis": CD8_parabiosis_data_lung.csv

tissue	week	mouse	pair	host.cd8.naive	host.cd8.activ	host.cd8.cd69p	donor.cd8.naive	donor.cd8.activ	donor.cd8.cd69p
Blood	4	1	1	0.451212738	0.08665062	0.002406962	0.395297167	0.061655249	0.001481207
Blood	4	2	1	0.408374472	0.061381074	0.001367989	0.460952834	0.064414441	0.002735978
Blood	4	3	2	0.438077893	0.08048473	0.003082096	0.379097786	0.097226114	0.001330905
Blood	4	4	2	0.369249597	0.110585748	0.001780052	0.434221505	0.079768593	0.002948212
Blood	4	5	3	0.455214724	0.070143149	0.00204499	0.396523517	0.072188139	0.003271984
Blood	4	6	3	0.405228758	0.108553566	0.005683433	0.414748508	0.064364876	0.000852515
Blood	4	7	4	0.50981574	0.102720854	0.004391252	0.308937489	0.069743413	0.001033236
Blood	4	8	4	0.291262136	0.091735126	0.001493652	0.489917849	0.118745332	0.004854369
Blood	1	9	5	0.543358109	0.083952735	0.001238803	0.332285115	0.036973509	0.000952925
Blood	1	10	5	0.455897038	0.058027294	0.001109508	0.445467658	0.037723289	0.001109508
Blood	1	11	6	0.601593625	0.056915196	0.003699488	0.31374502	0.023050655	0.000284576
Blood	1	12	6	0.41208021	0.065094167	0.002559883	0.463034071	0.05107576	0.001584689
Lung	4	1	1	0.050423012	0.37428088	0.101522843	0.056514382	0.336040609	0.067681895
Lung	4	2	1	0.084467574	0.338670937	0.046036829	0.079663731	0.341072858	0.087670136
Lung	4	3	2	0.108715596	0.22706422	0.148394495	0.131422018	0.188761468	0.176605505
Lung	4	4	2	0.081138601	0.272944932	0.12556531	0.05320564	0.28651237	0.167331737
Lung	4	5	3	0.038925844	0.201773836	0.120719389	0.049519586	0.202266568	0.377679231
Lung	4	6	3	0.055696203	0.358987342	0.244050633	0.04	0.237974684	0.046582278
Lung	4	7	4	0.027896679	0.264501845	0.34095941	0.027601476	0.185682657	0.144944649
Lung	4	8	4	0.072325976	0.225127334	0.052971138	0.090662139	0.317147708	0.222750424
Lung	1	9	5	0.082934609	0.4784689	0.128123339	0.066985646	0.205741627	0.017012228
Lung	1	10	5	0.172623574	0.38365019	0.030418251	0.115209125	0.272623574	0.005323194
Lung	1	11	6	0.214349376	0.432263815	0.045008913	0.098039216	0.173796791	0.007575758
Lung	1	12	6	0.177402687	0.312779883	0.037891836	0.157078884	0.271787806	0.003444712
Blood	8	13	7	0.626292518	0.070213169	0.002047382	0.266899506	0.03210433	0.000757015
Blood	8	14	7	0.256108469	0.063950888	0.001219661	0.549802821	0.124019189	0.003780949
Blood	8	15	8	0.492019319	0.084613615	0.00124195	0.368376265	0.05098896	0.000804968
Blood	8	16	8	0.425453658	0.043323297	0.001432175	0.464041012	0.062283343	0.001643746
Blood	8	17	9	0.450894577	0.07046518	0.001981833	0.410542252	0.063198459	0.0015139
Blood	8	18	9	0.450445836	0.054733447	0.001214191	0.435230507	0.055625119	0.000853728
Lung	8	13	7	0.267129228	0.247614918	0.213356461	0.120988725	0.078924545	0.069817866
Lung	8	14	7	0.121039805	0.124289196	0.050365556	0.209585703	0.220146223	0.266450041
Lung	8	15	8	0.281580805	0.251235004	0.04587156	0.25194072	0.147494707	0.012702893
Lung	8	16	8	0.193675889	0.108695652	0.067193676	0.173913043	0.169960474	0.280632411
Lung	8	17	9	0.149971703	0.174306735	0.150537634	0.178268251	0.134691568	0.202037351
Lung	8	18	9	0.256045519	0.140825036	0.177809388	0.201991465	0.142247511	0.073968706
Blood	12	19	10	0.420625724	0.091589417	0.009559676	0.396485129	0.069621475	0.009945925
Blood	12	20	10	0.44646431	0.061930176	0.000945074	0.41099622	0.077996442	0.001000667
Blood	12	21	11	0.481917195	0.093696634	0.002201055	0.346855907	0.071610186	0.002542598
Blood	12	22	11	0.399037731	0.044618891	0.00106356	0.493795898	0.057888073	0.002582932
Blood	12	23	12	0.504567487	0.118475019	0.004101417	0.28085384	0.089392245	0.000559284
Blood	12	24	12	0.324801134	0.065684807	0.00126014	0.528707569	0.072773096	0.006143183
Blood	12	25	13	0.47985671	0.048939102	0.000661339	0.420611739	0.047726646	0.000496004
Blood	12	26	13	0.441896686	0.050186034	0.000519166	0.460932768	0.044907848	0.000346111
Lung	12	19	10	0.194285001	0.173072124	0.247816321	0.178063389	0.100698777	0.097454455
Lung	12	20	10	0.21	0.177	0.102	0.196	0.208	0.093
Lung	12	21	11	0.226552984	0.184835566	0.109317905	0.165347138	0.112667479	0.197624848
Lung	12	22	11	0.019056503	0.050373134	0.14032516	0.0171242	0.135061301	0.631663113
Lung	12	23	12	0.259043928	0.230620155	0.164082687	0.159560724	0.074935401	0.109173127
Lung	12	24	12	0.098403483	0.038896952	0.098113208	0.121335269	0.102467344	0.533817126
Lung	12	25	13	0.254764777	0.157056695	0.051387214	0.221954162	0.144752714	0.166224367
Lung	12	26	13	0.277195282	0.138925295	0.102555701	0.296526868	0.143840105	0.03768021
Blood	12	27	14	0.40667847	0.124758101	0.00115288	0.329723721	0.133528225	0.003005723
Blood	12	28	14	0.396631287	0.087986464	0.001384402	0.448777111	0.065912936	0.000846024
Blood	12	29	15	0.51184471	0.062320414	0.000957793	0.373475512	0.050124513	0.00089394
Blood	12	30	15	0.39619705	0.079713087	0.001015022	0.436459602	0.083773176	0.001421031
Blood	12	31	16	0.495424905	0.053533866	0.001419857	0.395719394	0.054059739	0.001314682
Blood	12	32	16	0.270058057	0.190920339	0.002331779	0.34624536	0.189207195	0.000618635
Lung	12	27	14	0.192681235	0.116198404	0.014221297	0.179153659	0.150711065	0.340790843
Lung	12	28	14	0.306617647	0.194117647	0.077941176	0.321323529	0.089705882	0.008088235
Lung	12	29	15	0.281154499	0.156876061	0.067911715	0.246179966	0.15483871	0.082173175
Lung	12	30	15	0.252059308	0.172981878	0.122734761	0.295716639	0.126029654	0.020593081
Lung	12	31	16	0.270654782	0.126671238	0.033938978	0.233630442	0.120671923	0.207747686
Lung	12	32	16	0.243709561	0.148334532	0.218068536	0.264557872	0.096812844	0.022046489
Blood	8	33	17	0.576150029	0.089311244	0.002186528	0.275166092	0.055420066	0.001009167
Blood	8	34	17	0.279520642	0.049943531	0.000815661	0.586773748	0.079244573	0.003074413
Blood	8	35	18	0.239113827	0.282811306	0.001527884	0.180404889	0.286745607	0.000840336
Blood	8	36	18	0.347492785	0.099657287	0.000901876	0.46780303	0.080357143	0.002795815
Blood	8	37	19	0.562403698	0.087680681	0.001907697	0.266123707	0.07946291	0.001467459
Blood	8	38	19	0.249490056	0.046277409	0.000254972	0.611677715	0.087901581	0.00299592
Lung	8	33	17	0.333333333	0.229411765	0.076470588	0.164705882	0.105882353	0.088235294
Lung	8	34	17	0.216849817	0.07032967	0.066666667	0.43956044	0.166300366	0.035164835
Lung	8	35	18	0.313447927	0.165015167	0.019413549	0.2760364	0.16380182	0.058442872
Lung	8	36	18	0.20611668	0.125931637	0.208686713	0.23541506	0.124389617	0.096376253
Lung	8	37	19	0.268361582	0.173728814	0.056497175	0.156308851	0.134180791	0.207627119
Lung	8	38	19	0.190415822	0.040567951	0.055020284	0.409736308	0.178245436	0.121450304
Blood	2	39	20	0.397725868	0.077369917	0.004449388	0.476208132	0.040415276	0.001977506
Blood	2	40	20	0.493641775	0.141504329	0.005952381	0.301948052	0.050730519	0.005005411
Blood	2	41	21	0.367289588	0.119713362	0.007446958	0.426443726	0.073907545	0.003934242
Blood	2	42	21	0.473044961	0.09833795	0.003942041	0.357234179	0.061367995	0.004261666
Blood	2	43	22	0.37289745	0.106483993	0.001627781	0.450623983	0.063483451	0.002984265
Blood	2	44	22	0.367015099	0.146470512	0.003742418	0.310362627	0.166473093	0.003355272
Lung	2	39	20	0.297770701	0.25	0.082802548	0.257165605	0.095541401	0.011942675
Lung	2	40	20	0.187173751	0.290082028	0.209545116	0.122296793	0.099179717	0.08650261
Lung	2	41	21	0.18732687	0.210526316	0.237534626	0.144736842	0.102493075	0.113919668
Lung	2	42	21	0.228070175	0.231259968	0.228867624	0.157894737	0.099681021	0.049441786
Lung	2	43	22	0.299029126	0.233009709	0.075728155	0.248543689	0.122330097	0.021359223
Lung	2	44	22	0.206260032	0.196629213	0.068218299	0.155698234	0.338683788	0.030497592
Blood	1	45	23	0.362404385	0.230078901	0.001626212	0.223333133	0.177979883	0.000903451
Blood	1	46	23	0.327058921	0.227083853	0.000997258	0.256918474	0.184160226	0.000706391
Blood	1	47	24	0.397848593	0.205111614	0.001900679	0.275355872	0.115051763	0.00088968
Blood	1	48	24	0.440776419	0.114694953	0.000793737	0.338023596	0.102500271	0.000865895
Blood	4	49	25	0.303978981	0.219334621	0.002722294	0.31515305	0.154442721	0.001487766
Blood	4	50	25	0.370355731	0.126482213	0.001293568	0.337261948	0.159899389	0.001724757
Blood	4	51	26	0.365235483	0.244183847	0.00179686	0.178551163	0.205409495	0.001324002
Blood	4	52	26	0.213744852	0.204932914	0.000354249	0.354868707	0.222822477	0.000309968
Lung	1	45	23	0.311004785	0.246411483	0.083732057	0.156698565	0.186602871	0.011961722
Lung	1	46	23	0.365257596	0.245046235	0.014531044	0.28665786	0.084544254	0.001321004
Lung	1	47	24	0.341765617	0.304594734	0.045947341	0.193598348	0.105317501	0.00464636
Lung	1	48	24	0.334448161	0.216276477	0.034559643	0.228539576	0.180602007	0.001114827
Lung	4	49	25	0.106207465	0.195504228	0.174881419	0.115900186	0.145390802	0.262734584
Lung	4	50	25	0.109336882	0.137280994	0.132180084	0.083166999	0.184741628	0.354180528
Lung	4	51	26	0.163728632	0.136752137	0.119123932	0.108440171	0.270299145	0.202724359
Lung	4	52	26	0.234582133	0.18443804	0.125648415	0.333717579	0.095677233	0.023631124
Blood	2	53	27	0.383158086	0.209662799	0.001722263	0.30629079	0.092367658	0.000770486
Blood	2	54	27	0.339516379	0.111139816	0.002428439	0.433295443	0.107522993	0.001240054
Blood	2	55	28	0.428147694	0.128413624	0.001278511	0.365654086	0.07226143	0.001125089
Blood	2	56	28	0.394328862	0.054622861	0.001445899	0.487509037	0.058317937	0.001606555
Blood	2	57	29	0.40459364	0.314134276	0.004711425	0.230270907	0.043109541	0.001001178
Blood	2	58	29	0.339475927	0.13623775	0.004793353	0.412547934	0.10044738	0.003408607
Lung	2	53	27	0.225113122	0.266591252	0.122926094	0.126696833	0.206636501	0.049396682
Lung	2	54	27	0.217821782	0.344177275	0.119754833	0.23903819	0.063649222	0.014144272
Lung	2	55	28	0.298061124	0.143936904	0.116003943	0.245481433	0.132435097	0.060795268
Lung	2	56	28	0.259076923	0.225230769	0.164307692	0.257846154	0.065846154	0.027692308
Lung	2	57	29	0.154783448	0.499577754	0.129931234	0.046447099	0.120038605	0.047774159
Lung	2	58	29	0.184615385	0.316346154	0.137820513	0.163782051	0.159935897	0.036217949
Blood	1	59	30	0.525560897	0.136939103	0.001442308	0.285657051	0.04775641	0.001522436
Blood	1	60	30	0.460914499	0.063510184	0.002523583	0.442948988	0.031244367	0.001381962
Blood	1	61	31	0.435339895	0.131208515	0.002403296	0.361123827	0.069523919	0.001373312
Blood	1	62	31	0.487476473	0.079556971	0.002678442	0.375199073	0.057043579	0.001375416
Blood	8	63	32	0.510960906	0.218974546	0.007672634	0.187918646	0.077030812	0.000426257
Blood	8	64	32	0.223949515	0.069262737	0.003694013	0.477297214	0.198707096	0.029090349
Blood	8	65	33	0.658136907	0.192686471	0.006780756	0.130448821	0.014045851	0.00048434
Blood	8	66	33	0.101937578	0.006681302	0.000190894	0.715662881	0.173904744	0.00372244
Lung	1	59	30	0.519963702	0.093466425	0.0353902	0.256805808	0.082577132	0.001814882
Lung	1	60	30	0.40522438	0.225720027	0.015070328	0.323174816	0.023107837	0.002009377
Lung	1	61	31	0.259351621	0.06234414	0.014962594	0.39276808	0.20074813	0.049875312
Lung	1	62	31	0.354517942	0.05361003	0.002594034	0.463035019	0.072200605	0.044963251
Lung	8	63	32	0.326239224	0.269396552	0.228987069	0.126077586	0.025862069	0.005926724
Lung	8	64	32	0.077713194	0.014411975	0.034397643	0.161318576	0.130344773	0.513894418
Lung	8	65	33	0.057870209	0.073798428	0.784169159	0.009181331	0.000626	0.001460666
Lung	8	66	33	0.058901978	0.002444988	0.000666815	0.442320516	0.297621694	0.183151812
Blood	4	67	34	0.471056741	0.105413847	0.003331598	0.353097345	0.065226445	0.001717855
Blood	4	68	34	0.389758947	0.07005744	0.00500761	0.46870244	0.066620845	0.004369385
Blood	4	69	35	0.509141735	0.121713509	0.005893019	0.315503173	0.046388637	0.002266546
Blood	4	70	35	0.34207986	0.059587538	0.005792014	0.512417727	0.075296183	0.007634928
Blood	4	71	36	0.458211346	0.082582997	0.005247749	0.390045849	0.057283323	0.00613158
Blood	4	72	36	0.342849146	0.097023976	0.010728613	0.458531579	0.084895979	0.01100849
Lung	4	67	34	0.280903666	0.162723785	0.166133845	0.235507246	0.073316283	0.08130861
Lung	4	68	34	0.234036904	0.1477499	0.150272136	0.240939865	0.143767423	0.084561264
Lung	4	69	35	0.264130726	0.187784624	0.252879721	0.168497187	0.043128851	0.083846772
Lung	4	70	35	0.114332049	0.101054125	0.132069734	0.141394689	0.131664302	0.380802757
Lung	4	71	36	0.104534606	0.087350835	0.070405728	0.119331742	0.16849642	0.450357995
Lung	4	72	36	0.094618569	0.125172482	0.361521782	0.112359551	0.141927853	0.164596885
Blood	0	73	0	0.974	0.0236	0.0018	0	0	0
Blood	0	74	0	0.965	0.0325	0.0015	0	0	0
Blood	0	75	0	0.961	0.0352	0.0023	0	0	0
Blood	0	76	0	0.978	0.0202	0.0015	0	0	0
Blood	0	77	0	0.965	0.0321	0.0017	0	0	0
Blood	0	78	0	0.961	0.0361	0.0022	0	0	0
Blood	0	79	0	0.971	0.0261	0.0021	0	0	0
Blood	0	80	0	0.947	0.0488	0.0036	0	0	0
Lung	0	73	0	0.359	0.624	0.0122	0	0	0
Lung	0	74	0	0.366	0.617	0.0142	0	0	0
Lung	0	75	0	0.538	0.44	0.0191	0	0	0
Lung	0	76	0	0.474	0.504	0.0189	0	0	0
Lung	0	77	0	0.325	0.641	0.0309	0	0	0
Lung	0	78	0	0.415	0.556	0.0261	0	0	0
Lung	0	79	0	0.53	0.45	0.0198	0	0	0
Lung	0	80	0	0.439	0.489	0.0715	0	0	0
Blood	0	81	0	0.545	0.462	0.00061	0	0	0
Blood	0	82	0	0.659	0.343	0.00089	0	0	0
Blood	0	83	0	0.593	0.408	0.0018	0	0	0
Blood	0	84	0	0.624	0.379	0.0014	0	0	0
Blood	0	85	0	0.673	0.33	0.0015	0	0	0
Lung	0	81	0	0.793	0.144	0.0627	0	0	0
Lung	0	82	0	0.759	0.179	0.062	0	0	0
Lung	0	83	0	0.919	0.0718	0.0095	0	0	0
Lung	0	84	0	0.816	0.146	0.0365	0	0	0
Lung	0	85	0	0.837	0.127	0.036	0	0	0
Blood	0	86	0	0.61	0.385	0.0011	0	0	0
Blood	0	87	0	0.616	0.379	0.0016	0	0	0
Blood	0	88	0	0.751	0.244	0.0022	0	0	0
Lung	0	88	0	0.836	0.137	0.0272	0	0	0
Lung	0	86	0	0.878	0.0952	0.0267	0	0	0
Lung	0	87	0	0.759	0.115	0.125	0	0	0
Blood	0	89	0	0.573	0.411	0.0018	0	0	0
Blood	0	90	0	0.595	0.39	0.0013	0	0	0
Blood	0	91	0	0.652	0.333	0.0027	0	0	0
Lung	0	89	0	0.822	0.0996	0.0766	0	0	0
Lung	0	90	0	0.86	0.095	0.0439	0	0	0
Lung	0	91	0	0.872	0.114	0.0131	0	0	0
Blood	0	92	0	0.898	0.104	0.0032	0	0	0
Blood	0	93	0	0.859	0.146	0.0028	0	0	0
Blood	0	94	0	0.9	0.103	0.0024	0	0	0
Blood	0	95	0	0.89	0.111	0.0047	0	0	0
Lung	0	92	0	0.764	0.183	0.0532	0	0	0
Lung	0	93	0	0.875	0.0988	0.0291	0	0	0
Lung	0	94	0	0.75	0.192	0.0599	0	0	0
Lung	0	95	0	0.756	0.21	0.0366	0	0	0
