## Supplementary resource 1 for "Probabilistic migration events drive transient tissue residency of lymphocytes during homeostasis": CD8_parabiosis_data_mln.csv

tissue	week	mouse	pair	host.cd8.naive	host.cd8.activ	host.cd8.cd69p	donor.cd8.naive	donor.cd8.activ	donor.cd8.cd69p
Blood	4	1	1	0.451212738	0.08665062	0.002406962	0.395297167	0.061655249	0.001481207
Blood	4	2	1	0.408374472	0.061381074	0.001367989	0.460952834	0.064414441	0.002735978
Blood	4	3	2	0.438077893	0.08048473	0.003082096	0.379097786	0.097226114	0.001330905
Blood	4	4	2	0.369249597	0.110585748	0.001780052	0.434221505	0.079768593	0.002948212
Blood	4	5	3	0.455214724	0.070143149	0.00204499	0.396523517	0.072188139	0.003271984
Blood	4	6	3	0.405228758	0.108553566	0.005683433	0.414748508	0.064364876	0.000852515
Blood	4	7	4	0.50981574	0.102720854	0.004391252	0.308937489	0.069743413	0.001033236
Blood	4	8	4	0.291262136	0.091735126	0.001493652	0.489917849	0.118745332	0.004854369
Blood	1	9	5	0.543358109	0.083952735	0.001238803	0.332285115	0.036973509	0.000952925
Blood	1	10	5	0.455897038	0.058027294	0.001109508	0.445467658	0.037723289	0.001109508
Blood	1	11	6	0.601593625	0.056915196	0.003699488	0.31374502	0.023050655	0.000284576
Blood	1	12	6	0.41208021	0.065094167	0.002559883	0.463034071	0.05107576	0.001584689
MLN	4	1	1	0.020021763	0.436343852	0.072470076	0.017845484	0.399347116	0.041784548
MLN	4	2	1	0.007913897	0.428300095	0.056980057	0.010446344	0.418486863	0.073440962
MLN	4	3	2	0.009231605	0.425468368	0.072223731	0.0122183	0.433070866	0.042356774
MLN	4	4	2	0.023754789	0.442401022	0.037803321	0.011749681	0.427841635	0.0449553
MLN	4	5	3	0.010861133	0.435608999	0.068269977	0.017455392	0.397982933	0.060512025
MLN	4	6	3	0.022810476	0.402140242	0.054069276	0.028724303	0.424387496	0.05519572
MLN	4	7	4	0.016492357	0.432153392	0.066371681	0.01944221	0.403459372	0.04813623
MLN	4	8	4	0.026547117	0.301511955	0.029008439	0.042018284	0.517405063	0.066983122
MLN	1	10	5	0.032559313	0.409893993	0.078748107	0.021958607	0.410146391	0.035588087
MLN	1	11	6	0.018573551	0.596582467	0.066864785	0.008172363	0.282317979	0.018945022
MLN	1	12	6	0.0710568	0.357546956	0.058836841	0.073772347	0.389680923	0.035302105
Blood	8	13	7	0.626292518	0.070213169	0.002047382	0.266899506	0.03210433	0.000757015
Blood	8	14	7	0.256108469	0.063950888	0.001219661	0.549802821	0.124019189	0.003780949
Blood	8	15	8	0.492019319	0.084613615	0.00124195	0.368376265	0.05098896	0.000804968
Blood	8	16	8	0.425453658	0.043323297	0.001432175	0.464041012	0.062283343	0.001643746
Blood	8	17	9	0.450894577	0.07046518	0.001981833	0.410542252	0.063198459	0.0015139
Blood	8	18	9	0.450445836	0.054733447	0.001214191	0.435230507	0.055625119	0.000853728
MLN	8	13	7	0.446386624	0.180737875	0.080489153	0.160287412	0.091543457	0.030813873
MLN	8	14	7	0.200054645	0.072131148	0.023442623	0.481967213	0.151256831	0.063825137
MLN	8	15	8	0.366825613	0.119663942	0.064202997	0.309604905	0.084298365	0.048365123
MLN	8	16	8	0.317866667	0.099893333	0.053653333	0.345013333	0.116906667	0.06064
MLN	8	17	9	0.335802323	0.089416923	0.08752074	0.315181323	0.097416449	0.067551553
MLN	8	18	9	0.306099518	0.122431782	0.059390048	0.321348315	0.113282504	0.069622793
Blood	12	19	10	0.420625724	0.091589417	0.009559676	0.396485129	0.069621475	0.009945925
Blood	12	20	10	0.44646431	0.061930176	0.000945074	0.41099622	0.077996442	0.001000667
Blood	12	21	11	0.481917195	0.093696634	0.002201055	0.346855907	0.071610186	0.002542598
Blood	12	22	11	0.399037731	0.044618891	0.00106356	0.493795898	0.057888073	0.002582932
Blood	12	23	12	0.504567487	0.118475019	0.004101417	0.28085384	0.089392245	0.000559284
Blood	12	24	12	0.324801134	0.065684807	0.00126014	0.528707569	0.072773096	0.006143183
Blood	12	25	13	0.47985671	0.048939102	0.000661339	0.420611739	0.047726646	0.000496004
Blood	12	26	13	0.441896686	0.050186034	0.000519166	0.460932768	0.044907848	0.000346111
MLN	12	19	10	0.287824825	0.146550587	0.069252078	0.286637647	0.147078222	0.05461021
MLN	12	20	10	0.264652786	0.203995667	0.052112168	0.232518955	0.177638705	0.057287279
MLN	12	21	11	0.265424366	0.242405262	0.065455684	0.195740683	0.175227059	0.044628876
MLN	12	22	11	0.174650058	0.207396944	0.036342622	0.223320919	0.281751637	0.063439065
MLN	12	23	12	0.225531142	0.272562194	0.084256401	0.17668422	0.179226439	0.049754857
MLN	12	24	12	0.251832461	0.093193717	0.031937173	0.386780105	0.166623037	0.060209424
MLN	12	25	13	0.346972564	0.14025544	0.055818354	0.281220435	0.123935667	0.042809839
MLN	12	26	13	0.301286302	0.127967113	0.037926005	0.339344914	0.127569288	0.054369447
Blood	12	27	14	0.40667847	0.124758101	0.00115288	0.329723721	0.133528225	0.003005723
Blood	12	28	14	0.396631287	0.087986464	0.001384402	0.448777111	0.065912936	0.000846024
Blood	12	29	15	0.51184471	0.062320414	0.000957793	0.373475512	0.050124513	0.00089394
Blood	12	30	15	0.39619705	0.079713087	0.001015022	0.436459602	0.083773176	0.001421031
Blood	12	31	16	0.495424905	0.053533866	0.001419857	0.395719394	0.054059739	0.001314682
Blood	12	32	16	0.270058057	0.190920339	0.002331779	0.34624536	0.189207195	0.000618635
MLN	12	27	14	0.301826737	0.157210075	0.052034321	0.305148076	0.116800443	0.052034321
MLN	12	28	14	0.377376426	0.071768061	0.045270913	0.357057985	0.092086502	0.044676806
MLN	12	29	15	0.348368647	0.130638243	0.044455999	0.323800858	0.101130898	0.036526713
MLN	12	30	15	0.330936948	0.120447849	0.034413671	0.305362404	0.159104302	0.032410136
MLN	12	31	16	0.287034483	0.227034483	0.048689655	0.228827586	0.148827586	0.039724138
MLN	12	32	16	0.277517965	0.132542489	0.029884795	0.319835748	0.178054066	0.044256872
Blood	8	33	17	0.576150029	0.089311244	0.002186528	0.275166092	0.055420066	0.001009167
Blood	8	34	17	0.279520642	0.049943531	0.000815661	0.586773748	0.079244573	0.003074413
Blood	8	35	18	0.239113827	0.282811306	0.001527884	0.180404889	0.286745607	0.000840336
Blood	8	36	18	0.347492785	0.099657287	0.000901876	0.46780303	0.080357143	0.002795815
Blood	8	37	19	0.562403698	0.087680681	0.001907697	0.266123707	0.07946291	0.001467459
Blood	8	38	19	0.249490056	0.046277409	0.000254972	0.611677715	0.087901581	0.00299592
MLN	8	33	17	0.539698133	0.041975529	0.070465303	0.277217112	0.029829419	0.039921408
MLN	8	34	17	0.275394353	0.02491711	0.035165277	0.56133829	0.039284638	0.063197026
MLN	8	35	18	0.459106307	0.045007259	0.05291176	0.353282788	0.046781739	0.040006453
MLN	8	36	18	0.364883984	0.035370685	0.04852858	0.471844935	0.024193548	0.054046406
MLN	8	37	19	0.520608243	0.043517407	0.072228892	0.268607443	0.044517807	0.049119648
MLN	8	38	19	0.256971364	0.033637614	0.027885457	0.555833438	0.046392397	0.07765412
Blood	2	39	20	0.397725868	0.077369917	0.004449388	0.476208132	0.040415276	0.001977506
Blood	2	40	20	0.493641775	0.141504329	0.005952381	0.301948052	0.050730519	0.005005411
Blood	2	41	21	0.367289588	0.119713362	0.007446958	0.426443726	0.073907545	0.003934242
Blood	2	42	21	0.473044961	0.09833795	0.003942041	0.357234179	0.061367995	0.004261666
Blood	2	43	22	0.37289745	0.106483993	0.001627781	0.450623983	0.063483451	0.002984265
Blood	2	44	22	0.367015099	0.146470512	0.003742418	0.310362627	0.166473093	0.003355272
MLN	2	39	20	0.404531861	0.039337474	0.072348746	0.400276052	0.030480791	0.049919485
MLN	2	40	20	0.446237605	0.031790784	0.064845421	0.391405794	0.019249465	0.042290492
MLN	2	41	21	0.407437596	0.041772797	0.057564952	0.413652573	0.026897606	0.050025471
MLN	2	42	21	0.459421478	0.033024944	0.070382949	0.361166413	0.026818129	0.046258344
MLN	2	43	22	0.403990025	0.036482867	0.053939226	0.424586681	0.025768911	0.049413503
MLN	2	44	22	0.445349566	0.047444275	0.055232298	0.369796795	0.038492525	0.037328798
Blood	1	45	23	0.362404385	0.230078901	0.001626212	0.223333133	0.177979883	0.000903451
Blood	1	46	23	0.327058921	0.227083853	0.000997258	0.256918474	0.184160226	0.000706391
Blood	1	47	24	0.397848593	0.205111614	0.001900679	0.275355872	0.115051763	0.00088968
Blood	1	48	24	0.440776419	0.114694953	0.000793737	0.338023596	0.102500271	0.000865895
Blood	4	49	25	0.303978981	0.219334621	0.002722294	0.31515305	0.154442721	0.001487766
Blood	4	50	25	0.370355731	0.126482213	0.001293568	0.337261948	0.159899389	0.001724757
Blood	4	51	26	0.365235483	0.244183847	0.00179686	0.178551163	0.205409495	0.001324002
Blood	4	52	26	0.213744852	0.204932914	0.000354249	0.354868707	0.222822477	0.000309968
MLN	1	45	23	0.477891654	0.125622255	0.056515373	0.274670571	0.04011713	0.016983895
MLN	1	46	23	0.468079738	0.054251829	0.027504416	0.362604088	0.070653545	0.013373707
MLN	1	47	24	0.317257737	0.224418342	0.047662074	0.232776146	0.143550937	0.018635645
MLN	1	48	24	0.229034019	0.29425141	0.031471712	0.148626524	0.257958887	0.018009824
MLN	4	49	25	0.420241287	0.059986595	0.085120643	0.371648794	0.029825737	0.030831099
MLN	4	50	25	0.37044187	0.038824539	0.037108537	0.384598885	0.082582583	0.082582583
MLN	4	51	26	0.425958852	0.050546101	0.068834138	0.379222758	0.033528067	0.039370079
MLN	4	52	26	0.390239682	0.048109371	0.043696461	0.408583542	0.055031583	0.050964783
Blood	2	53	27	0.383158086	0.209662799	0.001722263	0.30629079	0.092367658	0.000770486
Blood	2	54	27	0.339516379	0.111139816	0.002428439	0.433295443	0.107522993	0.001240054
Blood	2	55	28	0.428147694	0.128413624	0.001278511	0.365654086	0.07226143	0.001125089
Blood	2	56	28	0.394328862	0.054622861	0.001445899	0.487509037	0.058317937	0.001606555
Blood	2	57	29	0.40459364	0.314134276	0.004711425	0.230270907	0.043109541	0.001001178
Blood	2	58	29	0.339475927	0.13623775	0.004793353	0.412547934	0.10044738	0.003408607
MLN	2	53	27	0.497358225	0.023247622	0.049782787	0.393448397	0.008571093	0.025478455
MLN	2	54	27	0.40708329	0.013692989	0.031349737	0.499021929	0.011479461	0.035570884
MLN	2	55	28	0.479661828	0.018344234	0.047854522	0.407241984	0.013877811	0.031264955
MLN	2	56	28	0.432153585	0.014496539	0.025597492	0.487397153	0.011231553	0.027817683
MLN	2	57	29	0.506741376	0.068639468	0.080721415	0.301698477	0.01278235	0.026790404
MLN	2	58	29	0.414445541	0.025337282	0.053307009	0.443237907	0.02023692	0.043435341
Blood	1	59	30	0.525560897	0.136939103	0.001442308	0.285657051	0.04775641	0.001522436
Blood	1	60	30	0.460914499	0.063510184	0.002523583	0.442948988	0.031244367	0.001381962
Blood	1	61	31	0.435339895	0.131208515	0.002403296	0.361123827	0.069523919	0.001373312
Blood	1	62	31	0.487476473	0.079556971	0.002678442	0.375199073	0.057043579	0.001375416
Blood	8	63	32	0.510960906	0.218974546	0.007672634	0.187918646	0.077030812	0.000426257
Blood	8	64	32	0.223949515	0.069262737	0.003694013	0.477297214	0.198707096	0.029090349
Blood	8	65	33	0.658136907	0.192686471	0.006780756	0.130448821	0.014045851	0.00048434
Blood	8	66	33	0.101937578	0.006681302	0.000190894	0.715662881	0.173904744	0.00372244
MLN	1	59	30	0.531824248	0.045785854	0.070013346	0.321938199	0.009649933	0.024022174
MLN	1	60	30	0.490390844	0.036889081	0.029691211	0.39746635	0.029043403	0.017958684
MLN	1	61	31	0.454025561	0.027301208	0.041623154	0.440897111	0.015415983	0.022278582
MLN	1	62	31	0.526005844	0.042930996	0.036547539	0.354012138	0.027287031	0.014744886
MLN	8	63	32	0.575388357	0.061907712	0.084486359	0.244120144	0.018127166	0.016979877
MLN	8	64	32	0.179876534	0.116547222	0.019513234	0.387426382	0.233839495	0.058078479
MLN	8	65	33	0.695244234	0.081005587	0.061309268	0.145215585	0.004834551	0.007484601
MLN	8	66	33	0.113765643	0.010908118	0.008833568	0.61774744	0.144348524	0.104062103
Blood	4	67	34	0.471056741	0.105413847	0.003331598	0.353097345	0.065226445	0.001717855
Blood	4	68	34	0.389758947	0.07005744	0.00500761	0.46870244	0.066620845	0.004369385
Blood	4	69	35	0.509141735	0.121713509	0.005893019	0.315503173	0.046388637	0.002266546
Blood	4	70	35	0.34207986	0.059587538	0.005792014	0.512417727	0.075296183	0.007634928
Blood	4	71	36	0.458211346	0.082582997	0.005247749	0.390045849	0.057283323	0.00613158
Blood	4	72	36	0.342849146	0.097023976	0.010728613	0.458531579	0.084895979	0.01100849
MLN	4	67	34	0.441602274	0.068123279	0.052224887	0.377475797	0.038369305	0.02584599
MLN	4	68	34	0.360753221	0.058203442	0.040363997	0.405171637	0.089197225	0.050364898
MLN	4	69	35	0.48424804	0.07911618	0.069850321	0.297220242	0.045188881	0.027512473
MLN	4	70	35	0.288565824	0.059536172	0.032998731	0.442367601	0.119072343	0.060343833
MLN	4	71	36	0.415201544	0.073756432	0.052208405	0.371033448	0.04556175	0.044596913
MLN	4	72	36	0.335087894	0.0930579	0.049855994	0.353461118	0.124242725	0.044195054
Blood	0	73	0	0.974	0.0236	0.0018	0	0	0
Blood	0	74	0	0.965	0.0325	0.0015	0	0	0
Blood	0	75	0	0.961	0.0352	0.0023	0	0	0
Blood	0	76	0	0.978	0.0202	0.0015	0	0	0
Blood	0	77	0	0.965	0.0321	0.0017	0	0	0
Blood	0	78	0	0.961	0.0361	0.0022	0	0	0
Blood	0	79	0	0.971	0.0261	0.0021	0	0	0
Blood	0	80	0	0.947	0.0488	0.0036	0	0	0
MLN	0	73	0	0.19	0.748	0.0595	0	0	0
MLN	0	74	0	0.237	0.692	0.0685	0	0	0
MLN	0	75	0	0.289	0.635	0.0702	0	0	0
MLN	0	76	0	0.306	0.63	0.0592	0	0	0
MLN	0	77	0	0.328	0.599	0.0684	0	0	0
MLN	0	78	0	0.334	0.577	0.0852	0	0	0
MLN	0	79	0	0.394	0.519	0.0851	0	0	0
MLN	0	80	0	0.39	0.537	0.0694	0	0	0
Blood	0	81	0	0.545	0.462	0.00061	0	0	0
Blood	0	82	0	0.659	0.343	0.00089	0	0	0
Blood	0	83	0	0.593	0.408	0.0018	0	0	0
Blood	0	84	0	0.624	0.379	0.0014	0	0	0
Blood	0	85	0	0.673	0.33	0.0015	0	0	0
MLN	0	81	0	0.799	0.172	0.0402	0	0	0
MLN	0	82	0	0.733	0.198	0.0785	0	0	0
MLN	0	83	0	0.818	0.129	0.059	0	0	0
MLN	0	84	0	0.768	0.187	0.0485	0	0	0
MLN	0	85	0	0.745	0.197	0.0646	0	0	0
Blood	0	86	0	0.61	0.385	0.0011	0	0	0
Blood	0	87	0	0.616	0.379	0.0016	0	0	0
Blood	0	88	0	0.751	0.244	0.0022	0	0	0
MLN	0	86	0	0.927	0.0237	0.0498	0	0	0
MLN	0	87	0	0.921	0.0221	0.0581	0	0	0
MLN	0	88	0	0.923	0.0257	0.0515	0	0	0
Blood	0	89	0	0.573	0.411	0.0018	0	0	0
Blood	0	90	0	0.595	0.39	0.0013	0	0	0
Blood	0	91	0	0.652	0.333	0.0027	0	0	0
MLN	0	89	0	0.882	0.0532	0.0635	0	0	0
MLN	0	90	0	0.877	0.05	0.0711	0	0	0
MLN	0	91	0	0.88	0.0562	0.0621	0	0	0
Blood	0	92	0	0.898	0.104	0.0032	0	0	0
Blood	0	93	0	0.859	0.146	0.0028	0	0	0
Blood	0	94	0	0.9	0.103	0.0024	0	0	0
Blood	0	95	0	0.89	0.111	0.0047	0	0	0
MLN	0	92	0	0.931	0.0088	0.0632	0	0	0
MLN	0	93	0	0.932	0.0048	0.0654	0	0	0
MLN	0	94	0	0.931	0.0128	0.0596	0	0	0
MLN	0	95	0	0.918	0.0153	0.0699	0	0	0
