## Supplementary resource 1 for "Probabilistic migration events drive transient tissue residency of lymphocytes during homeostasis": CD8_parabiosis_data_muscle.csv

tissue	week	mouse	pair	host.cd8.naive	host.cd8.activ	host.cd8.cd69p	donor.cd8.naive	donor.cd8.activ	donor.cd8.cd69p
Blood	4	1	1	0.451212738	0.08665062	0.002406962	0.395297167	0.061655249	0.001481207
Blood	4	2	1	0.408374472	0.061381074	0.001367989	0.460952834	0.064414441	0.002735978
Blood	4	3	2	0.438077893	0.08048473	0.003082096	0.379097786	0.097226114	0.001330905
Blood	4	4	2	0.369249597	0.110585748	0.001780052	0.434221505	0.079768593	0.002948212
Blood	4	5	3	0.455214724	0.070143149	0.00204499	0.396523517	0.072188139	0.003271984
Blood	4	6	3	0.405228758	0.108553566	0.005683433	0.414748508	0.064364876	0.000852515
Blood	4	7	4	0.50981574	0.102720854	0.004391252	0.308937489	0.069743413	0.001033236
Blood	4	8	4	0.291262136	0.091735126	0.001493652	0.489917849	0.118745332	0.004854369
Blood	1	9	5	0.543358109	0.083952735	0.001238803	0.332285115	0.036973509	0.000952925
Blood	1	10	5	0.455897038	0.058027294	0.001109508	0.445467658	0.037723289	0.001109508
Blood	1	11	6	0.601593625	0.056915196	0.003699488	0.31374502	0.023050655	0.000284576
Blood	1	12	6	0.41208021	0.065094167	0.002559883	0.463034071	0.05107576	0.001584689
Muscle	4	1	1	0.094619666	0.310760668	0.105751391	0.104823748	0.282931354	0.098330241
Muscle	4	2	1	0.04475043	0.352839931	0.094664372	0.036144578	0.327022375	0.139414802
Muscle	4	3	2	0.250176379	0.164526598	0.07859461	0.260335826	0.170594045	0.065189784
Muscle	4	4	2	0.079439252	0.294392523	0.196261682	0.060747664	0.278504673	0.089719626
Muscle	4	5	3	0.077062011	0.288380494	0.120409392	0.076459964	0.26730885	0.161950632
Muscle	4	6	3	0.069444444	0.337121212	0.316919192	0.044191919	0.198232323	0.034090909
Muscle	4	7	4	0.034180139	0.531177829	0.07852194	0.027713626	0.294688222	0.030023095
Muscle	4	8	4	0.016483516	0.141636142	0.252136752	0.022588523	0.213064713	0.35042735
Muscle	1	9	5	0.191969887	0.338770389	0.130489335	0.138017566	0.156838143	0.038895859
Muscle	1	10	5	0.209324453	0.292102759	0.114176974	0.153187441	0.196003806	0.032350143
Muscle	1	11	6	0.150165017	0.425742574	0.105610561	0.085808581	0.161716172	0.066006601
Muscle	1	12	6	0.080133556	0.322203673	0.424040067	0.053422371	0.080133556	0.033388982
Blood	8	13	7	0.626292518	0.070213169	0.002047382	0.266899506	0.03210433	0.000757015
Blood	8	14	7	0.256108469	0.063950888	0.001219661	0.549802821	0.124019189	0.003780949
Blood	8	15	8	0.492019319	0.084613615	0.00124195	0.368376265	0.05098896	0.000804968
Blood	8	16	8	0.425453658	0.043323297	0.001432175	0.464041012	0.062283343	0.001643746
Blood	8	17	9	0.450894577	0.07046518	0.001981833	0.410542252	0.063198459	0.0015139
Blood	8	18	9	0.450445836	0.054733447	0.001214191	0.435230507	0.055625119	0.000853728
Muscle	8	13	7	0.265100671	0.263422819	0.209731544	0.100671141	0.072147651	0.08557047
Muscle	8	14	7	0.068066341	0.228309846	0.030629853	0.130332662	0.478237945	0.061259707
Muscle	8	15	8	0.359624413	0.143661972	0.095774648	0.285446009	0.080751174	0.029107981
Muscle	8	16	8	0.310969868	0.114014438	0.049121155	0.324858757	0.122567483	0.067168864
Muscle	8	17	9	0.12	0.395555556	0.122222222	0.084444444	0.188888889	0.084444444
Muscle	8	18	9	0.274223035	0.122486289	0.208409506	0.230347349	0.087751371	0.071297989
Blood	12	19	10	0.420625724	0.091589417	0.009559676	0.396485129	0.069621475	0.009945925
Blood	12	20	10	0.44646431	0.061930176	0.000945074	0.41099622	0.077996442	0.001000667
Blood	12	21	11	0.481917195	0.093696634	0.002201055	0.346855907	0.071610186	0.002542598
Blood	12	22	11	0.399037731	0.044618891	0.00106356	0.493795898	0.057888073	0.002582932
Blood	12	23	12	0.504567487	0.118475019	0.004101417	0.28085384	0.089392245	0.000559284
Blood	12	24	12	0.324801134	0.065684807	0.00126014	0.528707569	0.072773096	0.006143183
Blood	12	25	13	0.47985671	0.048939102	0.000661339	0.420611739	0.047726646	0.000496004
Blood	12	26	13	0.441896686	0.050186034	0.000519166	0.460932768	0.044907848	0.000346111
Muscle	12	19	10	0.32885906	0.194630872	0.051454139	0.29082774	0.11409396	0.022371365
Muscle	12	20	10	0.069444444	0.208333333	0.166666667	0.138888889	0.222222222	0.194444444
Muscle	12	21	11	0.184210526	0.157894737	0.236842105	0.157894737	0.078947368	0.184210526
Muscle	12	22	11	0.082644628	0.144628099	0.123966942	0.165289256	0.227272727	0.252066116
Muscle	12	24	12	0.067484663	0.055214724	0.036809816	0.104294479	0.159509202	0.570552147
Muscle	12	25	13	0.091603053	0.232824427	0.309160305	0.083969466	0.095419847	0.183206107
Muscle	12	26	13	0.263454226	0.169274642	0.033269962	0.311494589	0.166057327	0.043360632
Blood	12	27	14	0.40667847	0.124758101	0.00115288	0.329723721	0.133528225	0.003005723
Blood	12	28	14	0.396631287	0.087986464	0.001384402	0.448777111	0.065912936	0.000846024
Blood	12	29	15	0.51184471	0.062320414	0.000957793	0.373475512	0.050124513	0.00089394
Blood	12	30	15	0.39619705	0.079713087	0.001015022	0.436459602	0.083773176	0.001421031
Blood	12	31	16	0.495424905	0.053533866	0.001419857	0.395719394	0.054059739	0.001314682
Blood	12	32	16	0.270058057	0.190920339	0.002331779	0.34624536	0.189207195	0.000618635
Muscle	12	27	14	0.16498994	0.114688129	0.038229376	0.14084507	0.235412475	0.295774648
Muscle	12	28	14	0.150753769	0.301507538	0.283919598	0.085427136	0.150753769	0.012562814
Muscle	12	29	15	0.207867978	0.286381064	0.043007168	0.178529755	0.238539757	0.034339057
Muscle	12	30	15	0.14893617	0.253682488	0.258592471	0.171849427	0.140752864	0.014729951
Muscle	12	31	16	0.22776518	0.183421517	0.063240111	0.196775006	0.186444948	0.13202318
Muscle	12	32	16	0.271949199	0.17807841	0.086416345	0.303147432	0.13390392	0.015737162
Blood	8	33	17	0.576150029	0.089311244	0.002186528	0.275166092	0.055420066	0.001009167
Blood	8	34	17	0.279520642	0.049943531	0.000815661	0.586773748	0.079244573	0.003074413
Blood	8	35	18	0.239113827	0.282811306	0.001527884	0.180404889	0.286745607	0.000840336
Blood	8	36	18	0.347492785	0.099657287	0.000901876	0.46780303	0.080357143	0.002795815
Blood	8	37	19	0.562403698	0.087680681	0.001907697	0.266123707	0.07946291	0.001467459
Blood	8	38	19	0.249490056	0.046277409	0.000254972	0.611677715	0.087901581	0.00299592
Muscle	8	33	17	0.181528662	0.302547771	0.121019108	0.089171975	0.168789809	0.133757962
Muscle	8	34	17	0.050880626	0.107632094	0.164383562	0.109589041	0.221135029	0.336594912
Muscle	8	35	18	0.100465116	0.37255814	0.031782946	0.108372093	0.310852713	0.065736434
Muscle	8	36	18	0.120713478	0.27672403	0.085542017	0.157266675	0.302977013	0.051501068
Muscle	8	37	19	0.302801724	0.192887931	0.028017241	0.167025862	0.165948276	0.139008621
Muscle	8	38	19	0.015151515	0.035353535	0.131313131	0.065656566	0.287878788	0.464646465
Blood	2	39	20	0.397725868	0.077369917	0.004449388	0.476208132	0.040415276	0.001977506
Blood	2	40	20	0.493641775	0.141504329	0.005952381	0.301948052	0.050730519	0.005005411
Blood	2	41	21	0.367289588	0.119713362	0.007446958	0.426443726	0.073907545	0.003934242
Blood	2	42	21	0.473044961	0.09833795	0.003942041	0.357234179	0.061367995	0.004261666
Blood	2	43	22	0.37289745	0.106483993	0.001627781	0.450623983	0.063483451	0.002984265
Blood	2	44	22	0.367015099	0.146470512	0.003742418	0.310362627	0.166473093	0.003355272
Muscle	2	39	20	0.298315164	0.159563925	0.07234886	0.243805748	0.157581764	0.048562934
Muscle	2	40	20	0.06875	0.2953125	0.3671875	0.0515625	0.0734375	0.1375
Muscle	2	41	21	0.286585366	0.131097561	0.080030488	0.286585366	0.131478659	0.067073171
Muscle	2	43	22	0.304049417	0.10837337	0.080645161	0.308785175	0.120796156	0.066026081
Muscle	2	44	22	0.338189386	0.136836629	0.064689559	0.309399931	0.102497399	0.038501561
Blood	1	45	23	0.362404385	0.230078901	0.001626212	0.223333133	0.177979883	0.000903451
Blood	1	46	23	0.327058921	0.227083853	0.000997258	0.256918474	0.184160226	0.000706391
Blood	1	47	24	0.397848593	0.205111614	0.001900679	0.275355872	0.115051763	0.00088968
Blood	1	48	24	0.440776419	0.114694953	0.000793737	0.338023596	0.102500271	0.000865895
Blood	4	49	25	0.303978981	0.219334621	0.002722294	0.31515305	0.154442721	0.001487766
Blood	4	50	25	0.370355731	0.126482213	0.001293568	0.337261948	0.159899389	0.001724757
Blood	4	51	26	0.365235483	0.244183847	0.00179686	0.178551163	0.205409495	0.001324002
Blood	4	52	26	0.213744852	0.204932914	0.000354249	0.354868707	0.222822477	0.000309968
Muscle	1	45	23	0.378419172	0.192058896	0.06792139	0.223447511	0.105655495	0.027353376
Muscle	1	46	23	0.450167483	0.12236537	0.046457099	0.287374388	0.071064159	0.020175213
Muscle	1	47	24	0.361861558	0.208554417	0.073271497	0.218599376	0.109522459	0.020575965
Muscle	1	48	24	0.296542839	0.247369551	0.027914967	0.206928638	0.196621573	0.018753131
Muscle	4	49	25	0.039215686	0.137254902	0.245098039	0.098039216	0.254901961	0.225490196
Muscle	4	50	25	0.330795455	0.090397727	0.053011364	0.312897727	0.122784091	0.087670455
Muscle	4	51	26	0.305684258	0.151203526	0.087580518	0.180359363	0.156401853	0.117188383
Muscle	4	52	26	0.199555485	0.210509605	0.070963645	0.261470075	0.198444197	0.051516114
Blood	2	53	27	0.383158086	0.209662799	0.001722263	0.30629079	0.092367658	0.000770486
Blood	2	54	27	0.339516379	0.111139816	0.002428439	0.433295443	0.107522993	0.001240054
Blood	2	55	28	0.428147694	0.128413624	0.001278511	0.365654086	0.07226143	0.001125089
Blood	2	56	28	0.394328862	0.054622861	0.001445899	0.487509037	0.058317937	0.001606555
Blood	2	57	29	0.40459364	0.314134276	0.004711425	0.230270907	0.043109541	0.001001178
Blood	2	58	29	0.339475927	0.13623775	0.004793353	0.412547934	0.10044738	0.003408607
Muscle	2	53	27	0.427580279	0.084730153	0.049487321	0.358752379	0.047952355	0.027199607
Muscle	2	54	27	0.382075472	0.079100145	0.037735849	0.400761974	0.068940493	0.025761974
Muscle	2	55	28	0.147925033	0.202811245	0.12248996	0.165997323	0.235609103	0.123159304
Muscle	2	56	28	0.378560215	0.06324288	0.066158331	0.40188383	0.038573671	0.04866562
Muscle	2	57	29	0.290847458	0.223389831	0.152542373	0.220338983	0.071864407	0.037288136
Muscle	2	58	29	0.232227488	0.179224296	0.090337557	0.198278363	0.232711094	0.060160557
Blood	1	59	30	0.525560897	0.136939103	0.001442308	0.285657051	0.04775641	0.001522436
Blood	1	60	30	0.460914499	0.063510184	0.002523583	0.442948988	0.031244367	0.001381962
Blood	1	61	31	0.435339895	0.131208515	0.002403296	0.361123827	0.069523919	0.001373312
Blood	1	62	31	0.487476473	0.079556971	0.002678442	0.375199073	0.057043579	0.001375416
Blood	8	63	32	0.510960906	0.218974546	0.007672634	0.187918646	0.077030812	0.000426257
Blood	8	64	32	0.223949515	0.069262737	0.003694013	0.477297214	0.198707096	0.029090349
Blood	8	65	33	0.658136907	0.192686471	0.006780756	0.130448821	0.014045851	0.00048434
Blood	8	66	33	0.101937578	0.006681302	0.000190894	0.715662881	0.173904744	0.00372244
Muscle	1	59	30	0.304846169	0.144580736	0.277297406	0.104966821	0.059722502	0.041624774
Muscle	1	60	30	0.522298503	0.085031623	0.056381426	0.277177145	0.041596843	0.014649441
Muscle	1	61	31	0.220144357	0.184711286	0.17191601	0.190616798	0.129265092	0.07808399
Muscle	1	62	31	0.337140752	0.118091378	0.054163596	0.300847458	0.129145173	0.075718497
Muscle	8	63	32	0.440514469	0.145829393	0.258937015	0.102704747	0.016833743	0.009646302
Muscle	8	64	32	0.061579652	0.025435074	0.053547523	0.180722892	0.12583668	0.501338688
Muscle	8	65	33	0.157824342	0.279536335	0.333927775	0.115470352	0.085153812	0.027641551
Muscle	8	66	33	0.10673847	0.018227009	0.010494339	0.598591549	0.162938415	0.109500138
Blood	4	67	34	0.471056741	0.105413847	0.003331598	0.353097345	0.065226445	0.001717855
Blood	4	68	34	0.389758947	0.07005744	0.00500761	0.46870244	0.066620845	0.004369385
Blood	4	69	35	0.509141735	0.121713509	0.005893019	0.315503173	0.046388637	0.002266546
Blood	4	70	35	0.34207986	0.059587538	0.005792014	0.512417727	0.075296183	0.007634928
Blood	4	71	36	0.458211346	0.082582997	0.005247749	0.390045849	0.057283323	0.00613158
Blood	4	72	36	0.342849146	0.097023976	0.010728613	0.458531579	0.084895979	0.01100849
Muscle	4	67	34	0.178454842	0.209648168	0.279289082	0.169387015	0.099383388	0.065288357
Muscle	4	68	34	0.104861773	0.273593899	0.244995234	0.102955195	0.181124881	0.097235462
Muscle	4	69	35	0.057018903	0.182832352	0.603036876	0.038425782	0.034397273	0.083669042
Muscle	4	70	35	0.176925456	0.108877204	0.099907207	0.202288896	0.150324776	0.266625425
Muscle	4	71	36	0.07729734	0.220513223	0.247351487	0.074236836	0.157262811	0.223259829
Muscle	4	72	36	0.147257701	0.20661157	0.366641623	0.145755071	0.096919609	0.038317055
Muscle	0	73	0	0.692	0.266	0.04	0	0	0
Muscle	0	74	0	0.627	0.296	0.0762	0	0	0
Muscle	0	75	0	0.346	0.584	0.0678	0	0	0
Muscle	0	76	0	0.335	0.574	0.0905	0	0	0
Muscle	0	77	0	0.362	0.58	0.0551	0	0	0
Muscle	0	78	0	0.584	0.349	0.0658	0	0	0
Muscle	0	79	0	0.601	0.317	0.0781	0	0	0
Muscle	0	80	0	0.345	0.581	0.0728	0	0	0
Blood	0	73	0	0.974	0.0236	0.0018	0	0	0
Blood	0	74	0	0.965	0.0325	0.0015	0	0	0
Blood	0	75	0	0.961	0.0352	0.0023	0	0	0
Blood	0	76	0	0.978	0.0202	0.0015	0	0	0
Blood	0	77	0	0.965	0.0321	0.0017	0	0	0
Blood	0	78	0	0.961	0.0361	0.0022	0	0	0
Blood	0	79	0	0.971	0.0261	0.0021	0	0	0
Blood	0	80	0	0.947	0.0488	0.0036	0	0	0
Blood	0	81	0	0.545	0.462	0.00061	0	0	0
Blood	0	82	0	0.659	0.343	0.00089	0	0	0
Blood	0	83	0	0.593	0.408	0.0018	0	0	0
Blood	0	84	0	0.624	0.379	0.0014	0	0	0
Blood	0	85	0	0.673	0.33	0.0015	0	0	0
Muscle	0	81	0	0.315	0.571	0.121	0	0	0
Muscle	0	82	0	0.479	0.479	0.0423	0	0	0
Muscle	0	83	0	0.564	0.418	0.0163	0	0	0
Muscle	0	84	0	0.411	0.571	0.0357	0	0	0
Muscle	0	85	0	0.393	0.578	0.0222	0	0	0
Blood	0	86	0	0.61	0.385	0.0011	0	0	0
Blood	0	87	0	0.616	0.379	0.0016	0	0	0
Blood	0	88	0	0.751	0.244	0.0022	0	0	0
Muscle	0	87	0	0.716	0.23	0.0523	0	0	0
Muscle	0	88	0	0.746	0.183	0.0694	0	0	0
Muscle	0	86	0	0.697	0.236	0.0646	0	0	0
Blood	0	89	0	0.573	0.411	0.0018	0	0	0
Blood	0	90	0	0.595	0.39	0.0013	0	0	0
Blood	0	91	0	0.652	0.333	0.0027	0	0	0
Muscle	0	89	0	0.675	0.312	0.0065	0	0	0
Muscle	0	90	0	0.615	0.308	0.103	0	0	0
Muscle	0	91	0	0.717	0.235	0.0426	0	0	0
Blood	0	92	0	0.898	0.104	0.0032	0	0	0
Blood	0	93	0	0.859	0.146	0.0028	0	0	0
Blood	0	94	0	0.9	0.103	0.0024	0	0	0
Blood	0	95	0	0.89	0.111	0.0047	0	0	0
Muscle	0	92	0	0.485	0.33	0.192	0	0	0
Muscle	0	93	0	0.613	0.366	0.0538	0	0	0
Muscle	0	94	0	0.432	0.355	0.238	0	0	0
Muscle	0	95	0	0.0626	0.314	0.627	0	0	0
