## Supplementary resource 1 for "Probabilistic migration events drive transient tissue residency of lymphocytes during homeostasis": CD8_parabiosis_data_pancreas.csv

tissue	week	mouse	pair	host.cd8.naive	host.cd8.activ	host.cd8.cd69p	donor.cd8.naive	donor.cd8.activ	donor.cd8.cd69p
Blood	4	1	1	0.451212738	0.08665062	0.002406962	0.395297167	0.061655249	0.001481207
Blood	4	2	1	0.408374472	0.061381074	0.001367989	0.460952834	0.064414441	0.002735978
Blood	4	3	2	0.438077893	0.08048473	0.003082096	0.379097786	0.097226114	0.001330905
Blood	4	4	2	0.369249597	0.110585748	0.001780052	0.434221505	0.079768593	0.002948212
Blood	4	5	3	0.455214724	0.070143149	0.00204499	0.396523517	0.072188139	0.003271984
Blood	4	6	3	0.405228758	0.108553566	0.005683433	0.414748508	0.064364876	0.000852515
Blood	4	7	4	0.50981574	0.102720854	0.004391252	0.308937489	0.069743413	0.001033236
Blood	4	8	4	0.291262136	0.091735126	0.001493652	0.489917849	0.118745332	0.004854369
Blood	1	9	5	0.543358109	0.083952735	0.001238803	0.332285115	0.036973509	0.000952925
Blood	1	10	5	0.455897038	0.058027294	0.001109508	0.445467658	0.037723289	0.001109508
Blood	1	11	6	0.601593625	0.056915196	0.003699488	0.31374502	0.023050655	0.000284576
Blood	1	12	6	0.41208021	0.065094167	0.002559883	0.463034071	0.05107576	0.001584689
Pancreas	4	1	1	0.062798092	0.344992051	0.147058824	0.078696343	0.282193959	0.081081081
Pancreas	4	2	1	0.006107862	0.477582846	0.04431449	0.005717999	0.425730994	0.0388564
Pancreas	4	3	2	0.023593466	0.261343013	0.355716878	0.058076225	0.219600726	0.078039927
Pancreas	4	4	2	0.085250338	0.363836265	0.077807848	0.065798376	0.343876861	0.060047361
Pancreas	4	5	3	0.013561742	0.367594575	0.173447537	0.028194147	0.309421842	0.10028551
Pancreas	4	6	3	0.080991736	0.382093664	0.087052342	0.067217631	0.332506887	0.043250689
Pancreas	4	7	4	0.072222222	0.357407407	0.138888889	0.077777778	0.240740741	0.109259259
Pancreas	4	8	4	0.007660645	0.343013949	0.023324949	0.011433798	0.567230734	0.044820489
Pancreas	1	9	5	0.029120879	0.534203297	0.095467033	0.012225275	0.310302198	0.016758242
Pancreas	1	10	5	0.141245972	0.316863588	0.060150376	0.109559613	0.336734694	0.027389903
Pancreas	1	11	6	0.135062022	0.511480602	0.047307997	0.052520454	0.236276062	0.010226973
Pancreas	1	12	6	0.057146611	0.411455596	0.0622701	0.048607462	0.385969522	0.030346821
Blood	8	13	7	0.626292518	0.070213169	0.002047382	0.266899506	0.03210433	0.000757015
Blood	8	14	7	0.256108469	0.063950888	0.001219661	0.549802821	0.124019189	0.003780949
Blood	8	15	8	0.492019319	0.084613615	0.00124195	0.368376265	0.05098896	0.000804968
Blood	8	16	8	0.425453658	0.043323297	0.001432175	0.464041012	0.062283343	0.001643746
Blood	8	17	9	0.450894577	0.07046518	0.001981833	0.410542252	0.063198459	0.0015139
Blood	8	18	9	0.450445836	0.054733447	0.001214191	0.435230507	0.055625119	0.000853728
Pancreas	8	13	7	0.220386975	0.378480415	0.066540821	0.11868806	0.188768287	0.021944313
Pancreas	8	14	7	0.026373626	0.096703297	0.208791209	0.057142857	0.116483516	0.492307692
Pancreas	8	15	8	0.187513549	0.324951225	0.06351615	0.158248428	0.227400824	0.033167136
Pancreas	8	16	8	0.081422018	0.084862385	0.122706422	0.104357798	0.167431193	0.436926606
Pancreas	8	17	9	0.193686463	0.233279829	0.072766185	0.216871767	0.225610844	0.052612805
Pancreas	8	18	9	0.046025105	0.240585774	0.372384937	0.027196653	0.131799163	0.186192469
Blood	12	19	10	0.420625724	0.091589417	0.009559676	0.396485129	0.069621475	0.009945925
Blood	12	20	10	0.44646431	0.061930176	0.000945074	0.41099622	0.077996442	0.001000667
Blood	12	21	11	0.481917195	0.093696634	0.002201055	0.346855907	0.071610186	0.002542598
Blood	12	22	11	0.399037731	0.044618891	0.00106356	0.493795898	0.057888073	0.002582932
Blood	12	23	12	0.504567487	0.118475019	0.004101417	0.28085384	0.089392245	0.000559284
Blood	12	24	12	0.324801134	0.065684807	0.00126014	0.528707569	0.072773096	0.006143183
Blood	12	25	13	0.47985671	0.048939102	0.000661339	0.420611739	0.047726646	0.000496004
Blood	12	26	13	0.441896686	0.050186034	0.000519166	0.460932768	0.044907848	0.000346111
Pancreas	12	19	10	0.271126761	0.288732394	0.035211268	0.204225352	0.179577465	0.01056338
Pancreas	12	21	11	0.218494272	0.303396072	0.069558101	0.17205401	0.199263502	0.032937807
Pancreas	12	22	11	0.096774194	0.129032258	0.032258065	0.064516129	0.451612903	0.225806452
Pancreas	12	24	12	0.023255814	0.046511628	0.07751938	0.031007752	0.248062016	0.573643411
Pancreas	12	25	13	0.118556701	0.154639175	0.536082474	0.087628866	0.056701031	0.041237113
Pancreas	12	26	13	0.040816327	0.265306122	0.040816327	0.040816327	0.551020408	0.040816327
Blood	12	27	14	0.40667847	0.124758101	0.00115288	0.329723721	0.133528225	0.003005723
Blood	12	28	14	0.396631287	0.087986464	0.001384402	0.448777111	0.065912936	0.000846024
Blood	12	29	15	0.51184471	0.062320414	0.000957793	0.373475512	0.050124513	0.00089394
Blood	12	30	15	0.39619705	0.079713087	0.001015022	0.436459602	0.083773176	0.001421031
Blood	12	31	16	0.495424905	0.053533866	0.001419857	0.395719394	0.054059739	0.001314682
Blood	12	32	16	0.270058057	0.190920339	0.002331779	0.34624536	0.189207195	0.000618635
Pancreas	12	27	14	0.095851379	0.148506952	0.048096649	0.108160474	0.338956006	0.247663551
Pancreas	12	28	14	0.044295302	0.441610738	0.42147651	0.020134228	0.04966443	0.018791946
Pancreas	12	29	15	0.193073593	0.314162028	0.025077304	0.162801484	0.275510204	0.021954236
Pancreas	12	30	15	0.12183755	0.434753662	0.193075899	0.092543276	0.130492676	0.017976032
Pancreas	12	31	16	0.152058753	0.325367204	0.032928004	0.113111004	0.297254996	0.073561281
Pancreas	12	32	16	0.071428571	0.49744898	0.193877551	0.091836735	0.125	0.011479592
Blood	8	33	17	0.576150029	0.089311244	0.002186528	0.275166092	0.055420066	0.001009167
Blood	8	34	17	0.279520642	0.049943531	0.000815661	0.586773748	0.079244573	0.003074413
Blood	8	35	18	0.239113827	0.282811306	0.001527884	0.180404889	0.286745607	0.000840336
Blood	8	36	18	0.347492785	0.099657287	0.000901876	0.46780303	0.080357143	0.002795815
Blood	8	37	19	0.562403698	0.087680681	0.001907697	0.266123707	0.07946291	0.001467459
Blood	8	38	19	0.249490056	0.046277409	0.000254972	0.611677715	0.087901581	0.00299592
Pancreas	8	33	17	0.207271147	0.396292005	0.033169177	0.112977984	0.226535342	0.019988413
Pancreas	8	34	17	0.090239968	0.189554346	0.020165356	0.235783424	0.394988909	0.060092761
Pancreas	8	35	18	0.195201933	0.287538833	0.028190082	0.155620757	0.289840064	0.039005868
Pancreas	8	36	18	0.128104575	0.189978214	0.184313725	0.189978214	0.186056645	0.116339869
Pancreas	8	37	19	0.161018986	0.384282624	0.024993992	0.102859889	0.271329007	0.053592886
Pancreas	8	38	19	0.118788663	0.218493511	0.022560951	0.216310193	0.383940484	0.035054381
Blood	2	39	20	0.397725868	0.077369917	0.004449388	0.476208132	0.040415276	0.001977506
Blood	2	40	20	0.493641775	0.141504329	0.005952381	0.301948052	0.050730519	0.005005411
Blood	2	41	21	0.367289588	0.119713362	0.007446958	0.426443726	0.073907545	0.003934242
Blood	2	42	21	0.473044961	0.09833795	0.003942041	0.357234179	0.061367995	0.004261666
Blood	2	43	22	0.37289745	0.106483993	0.001627781	0.450623983	0.063483451	0.002984265
Blood	2	44	22	0.367015099	0.146470512	0.003742418	0.310362627	0.166473093	0.003355272
Pancreas	2	39	20	0.18579235	0.356284153	0.240437158	0.110382514	0.072131148	0.019672131
Pancreas	2	40	20	0.24696032	0.261885693	0.055333091	0.188496542	0.183982526	0.03021478
Pancreas	2	41	21	0.126888218	0.331117825	0.056193353	0.104531722	0.284592145	0.051359517
Pancreas	2	42	21	0.190588235	0.304705882	0.231176471	0.142941176	0.075882353	0.035294118
Pancreas	2	43	22	0.327680194	0.171209368	0.039773874	0.298808803	0.126993741	0.020189784
Pancreas	2	44	22	0.169953596	0.340680588	0.132637278	0.107308585	0.189288476	0.042536736
Blood	1	45	23	0.362404385	0.230078901	0.001626212	0.223333133	0.177979883	0.000903451
Blood	1	46	23	0.327058921	0.227083853	0.000997258	0.256918474	0.184160226	0.000706391
Blood	1	47	24	0.397848593	0.205111614	0.001900679	0.275355872	0.115051763	0.00088968
Blood	1	48	24	0.440776419	0.114694953	0.000793737	0.338023596	0.102500271	0.000865895
Blood	4	49	25	0.303978981	0.219334621	0.002722294	0.31515305	0.154442721	0.001487766
Blood	4	50	25	0.370355731	0.126482213	0.001293568	0.337261948	0.159899389	0.001724757
Blood	4	51	26	0.365235483	0.244183847	0.00179686	0.178551163	0.205409495	0.001324002
Blood	4	52	26	0.213744852	0.204932914	0.000354249	0.354868707	0.222822477	0.000309968
Pancreas	1	45	23	0.278581917	0.284245857	0.032724984	0.179358087	0.20977554	0.012376757
Pancreas	1	46	23	0.239766082	0.32748538	0.070175439	0.128654971	0.222222222	0.011695906
Pancreas	1	47	24	0.376026474	0.212035789	0.041181517	0.238264493	0.119377375	0.008211791
Pancreas	1	48	24	0.31496063	0.196850394	0.102362205	0.196850394	0.165354331	0.023622047
Pancreas	4	49	25	0.250904704	0.230759952	0.112424608	0.226537998	0.140410133	0.036188179
Pancreas	4	50	25	0.054577465	0.144366197	0.096830986	0.035211268	0.271126761	0.397887324
Pancreas	4	51	26	0.071043165	0.25	0.317446043	0.041366906	0.157374101	0.161870504
Pancreas	4	52	26	0.1179941	0.418879056	0.182890855	0.144542773	0.09439528	0.03539823
Blood	2	53	27	0.383158086	0.209662799	0.001722263	0.30629079	0.092367658	0.000770486
Blood	2	54	27	0.339516379	0.111139816	0.002428439	0.433295443	0.107522993	0.001240054
Blood	2	55	28	0.428147694	0.128413624	0.001278511	0.365654086	0.07226143	0.001125089
Blood	2	56	28	0.394328862	0.054622861	0.001445899	0.487509037	0.058317937	0.001606555
Blood	2	57	29	0.40459364	0.314134276	0.004711425	0.230270907	0.043109541	0.001001178
Blood	2	58	29	0.339475927	0.13623775	0.004793353	0.412547934	0.10044738	0.003408607
Pancreas	2	53	27	0.26308012	0.23190949	0.080166243	0.250288617	0.151743246	0.015608405
Pancreas	2	54	27	0.317119394	0.383449147	0.095388503	0.130764371	0.056854075	0.009475679
Pancreas	2	55	28	0.080265849	0.436605317	0.078732106	0.093047035	0.288343558	0.020449898
Pancreas	2	56	28	0.321147357	0.24071991	0.076490439	0.257030371	0.078740157	0.020247469
Pancreas	2	57	29	0.228317272	0.360934025	0.11608599	0.140029652	0.127872498	0.023276501
Pancreas	2	58	29	0.338380779	0.331920048	0.095699576	0.169594185	0.052089643	0.009691096
Blood	1	59	30	0.525560897	0.136939103	0.001442308	0.285657051	0.04775641	0.001522436
Blood	1	60	30	0.460914499	0.063510184	0.002523583	0.442948988	0.031244367	0.001381962
Blood	1	61	31	0.435339895	0.131208515	0.002403296	0.361123827	0.069523919	0.001373312
Blood	1	62	31	0.487476473	0.079556971	0.002678442	0.375199073	0.057043579	0.001375416
Blood	8	63	32	0.510960906	0.218974546	0.007672634	0.187918646	0.077030812	0.000426257
Blood	8	64	32	0.223949515	0.069262737	0.003694013	0.477297214	0.198707096	0.029090349
Blood	8	65	33	0.658136907	0.192686471	0.006780756	0.130448821	0.014045851	0.00048434
Blood	8	66	33	0.101937578	0.006681302	0.000190894	0.715662881	0.173904744	0.00372244
Pancreas	1	59	30	0.415721232	0.163371151	0.038735818	0.299351702	0.069854133	0.015559157
Pancreas	1	60	30	0.246875	0.434375	0.128125	0.06875	0.05	0.053125
Pancreas	1	61	31	0.328658968	0.122201273	0.117958991	0.320056564	0.097454631	0.011784115
Pancreas	1	62	31	0.441661449	0.205176372	0.038196619	0.20329785	0.100396577	0.012314757
Pancreas	8	63	32	0.234842963	0.390549235	0.155674579	0.089373435	0.11108294	0.012486927
Pancreas	8	64	32	0.009030232	0.045543777	0.050353357	0.013447193	0.228602277	0.521986651
Pancreas	8	65	33	0.312863348	0.190110257	0.316739058	0.060541263	0.013297695	0.004009355
Pancreas	8	66	33	0.024590164	0.016393443	0.008196721	0.118852459	0.651639344	0.159836066
Blood	4	67	34	0.471056741	0.105413847	0.003331598	0.353097345	0.065226445	0.001717855
Blood	4	68	34	0.389758947	0.07005744	0.00500761	0.46870244	0.066620845	0.004369385
Blood	4	69	35	0.509141735	0.121713509	0.005893019	0.315503173	0.046388637	0.002266546
Blood	4	70	35	0.34207986	0.059587538	0.005792014	0.512417727	0.075296183	0.007634928
Blood	4	71	36	0.458211346	0.082582997	0.005247749	0.390045849	0.057283323	0.00613158
Blood	4	72	36	0.342849146	0.097023976	0.010728613	0.458531579	0.084895979	0.01100849
Pancreas	4	67	34	0.328040948	0.190265054	0.108694943	0.247220683	0.107716885	0.018354905
Pancreas	4	68	34	0.063738157	0.384582257	0.26873385	0.039405685	0.195305771	0.048018949
Pancreas	4	69	35	0.322587829	0.222593397	0.128890374	0.199988865	0.109737765	0.017927732
Pancreas	4	70	35	0.085611295	0.179132873	0.151496946	0.078001402	0.176128968	0.329828777
Pancreas	4	71	36	0.272306797	0.137470518	0.136980427	0.269886973	0.102520905	0.079425368
Pancreas	4	72	36	0.099205731	0.320043607	0.363339044	0.058713596	0.110886155	0.04734465
Blood	0	73	0	0.974	0.0236	0.0018	0	0	0
Blood	0	74	0	0.965	0.0325	0.0015	0	0	0
Blood	0	75	0	0.961	0.0352	0.0023	0	0	0
Blood	0	76	0	0.978	0.0202	0.0015	0	0	0
Blood	0	77	0	0.965	0.0321	0.0017	0	0	0
Blood	0	78	0	0.961	0.0361	0.0022	0	0	0
Blood	0	79	0	0.971	0.0261	0.0021	0	0	0
Blood	0	80	0	0.947	0.0488	0.0036	0	0	0
Pancreas	0	73	0	0.52	0.432	0.0469	0	0	0
Pancreas	0	74	0	0.309	0.616	0.0722	0	0	0
Pancreas	0	75	0	0.327	0.417	0.256	0	0	0
Pancreas	0	76	0	0.495	0.45	0.0541	0	0	0
Pancreas	0	78	0	0.0386	0.878	0.083	0	0	0
Pancreas	0	79	0	0.442	0.435	0.126	0	0	0
Pancreas	0	80	0	0.126	0.615	0.259	0	0	0
Blood	0	81	0	0.545	0.462	0.00061	0	0	0
Blood	0	82	0	0.659	0.343	0.00089	0	0	0
Blood	0	83	0	0.593	0.408	0.0018	0	0	0
Blood	0	84	0	0.624	0.379	0.0014	0	0	0
Blood	0	85	0	0.673	0.33	0.0015	0	0	0
Pancreas	0	81	0	0.597	0.382	0.0219	0	0	0
Pancreas	0	82	0	0.374	0.454	0.174	0	0	0
Pancreas	0	83	0	0.305	0.64	0.0516	0	0	0
Pancreas	0	84	0	0.25	0.778	0	0	0	0
Pancreas	0	85	0	0.402	0.282	0.317	0	0	0
Blood	0	86	0	0.61	0.385	0.0011	0	0	0
Blood	0	87	0	0.616	0.379	0.0016	0	0	0
Blood	0	88	0	0.751	0.244	0.0022	0	0	0
Pancreas	0	86	0	0.745	0.218	0.0341	0	0	0
Pancreas	0	87	0	0.437	0.382	0.18	0	0	0
Pancreas	0	88	0	0.74	0.211	0.0448	0	0	0
Blood	0	89	0	0.573	0.411	0.0018	0	0	0
Blood	0	90	0	0.595	0.39	0.0013	0	0	0
Blood	0	91	0	0.652	0.333	0.0027	0	0	0
Pancreas	0	89	0	0.354	0.424	0.212	0	0	0
Pancreas	0	90	0	0.714	0.263	0.0133	0	0	0
Pancreas	0	91	0	0.592	0.351	0.0483	0	0	0
Blood	0	92	0	0.898	0.104	0.0032	0	0	0
Blood	0	93	0	0.859	0.146	0.0028	0	0	0
Blood	0	94	0	0.9	0.103	0.0024	0	0	0
Blood	0	95	0	0.89	0.111	0.0047	0	0	0
Pancreas	0	92	0	0.605	0.292	0.117	0	0	0
Pancreas	0	93	0	0.41	0.4	0.21	0	0	0
Pancreas	0	94	0	0.359	0.563	0.0974	0	0	0
Pancreas	0	95	0	0.529	0.452	0.0425	0	0	0
