## Supplementary resource 1 for "Probabilistic migration events drive transient tissue residency of lymphocytes during homeostasis": CD8_parabiosis_data_pp.csv

tissue	week	mouse	pair	host.cd8.naive	host.cd8.activ	host.cd8.cd69p	donor.cd8.naive	donor.cd8.activ	donor.cd8.cd69p
Blood	4	1	1	0.451212738	0.08665062	0.002406962	0.395297167	0.061655249	0.001481207
Blood	4	2	1	0.408374472	0.061381074	0.001367989	0.460952834	0.064414441	0.002735978
Blood	4	3	2	0.438077893	0.08048473	0.003082096	0.379097786	0.097226114	0.001330905
Blood	4	4	2	0.369249597	0.110585748	0.001780052	0.434221505	0.079768593	0.002948212
Blood	4	5	3	0.455214724	0.070143149	0.00204499	0.396523517	0.072188139	0.003271984
Blood	4	6	3	0.405228758	0.108553566	0.005683433	0.414748508	0.064364876	0.000852515
Blood	4	7	4	0.50981574	0.102720854	0.004391252	0.308937489	0.069743413	0.001033236
Blood	4	8	4	0.291262136	0.091735126	0.001493652	0.489917849	0.118745332	0.004854369
Blood	1	9	5	0.543358109	0.083952735	0.001238803	0.332285115	0.036973509	0.000952925
Blood	1	10	5	0.455897038	0.058027294	0.001109508	0.445467658	0.037723289	0.001109508
Blood	1	11	6	0.601593625	0.056915196	0.003699488	0.31374502	0.023050655	0.000284576
Blood	1	12	6	0.41208021	0.065094167	0.002559883	0.463034071	0.05107576	0.001584689
PP	4	1	1	0.0135997	0.210091915	0.647064341	0.01266179	0.088444945	0.02269743
PP	4	2	1	0.067843632	0.182849937	0.486759142	0.063303909	0.132912989	0.056494325
PP	4	3	2	0.055644902	0.194274686	0.530395626	0.05789643	0.124155677	0.030556449
PP	4	4	2	0.113071371	0.141940658	0.464314354	0.122293504	0.118684844	0.031676022
PP	4	5	3	0.088068182	0.213778409	0.415482955	0.07421875	0.137073864	0.061434659
PP	4	6	3	0.11433521	0.185361628	0.40753573	0.150714595	0.099610221	0.030749242
PP	4	7	4	0.194773377	0.187627603	0.395467538	0.11923234	0.074520212	0.014495713
PP	4	8	4	0.124561404	0.164561404	0.287719298	0.165614035	0.203157895	0.038596491
PP	1	9	5	0.184620376	0.149902661	0.48247891	0.123296561	0.040882544	0.010382868
PP	1	10	5	0.212885154	0.109752992	0.429590018	0.169085816	0.056786351	0.013496308
PP	1	11	6	0.343094579	0.147605857	0.253264741	0.18638702	0.04946577	0.010684606
PP	1	12	6	0.181398152	0.12294094	0.425070309	0.192245882	0.056448373	0.012655685
Blood	8	13	7	0.626292518	0.070213169	0.002047382	0.266899506	0.03210433	0.000757015
Blood	8	14	7	0.256108469	0.063950888	0.001219661	0.549802821	0.124019189	0.003780949
Blood	8	15	8	0.492019319	0.084613615	0.00124195	0.368376265	0.05098896	0.000804968
Blood	8	16	8	0.425453658	0.043323297	0.001432175	0.464041012	0.062283343	0.001643746
Blood	8	17	9	0.450894577	0.07046518	0.001981833	0.410542252	0.063198459	0.0015139
Blood	8	18	9	0.450445836	0.054733447	0.001214191	0.435230507	0.055625119	0.000853728
PP	8	13	7	0.08	0.124026846	0.65852349	0.027651007	0.037583893	0.064966443
PP	8	14	7	0.022157191	0.048494983	0.705267559	0.04264214	0.071906355	0.10409699
PP	8	15	8	0.127254708	0.135777998	0.441030723	0.113776016	0.097324083	0.074529237
PP	8	16	8	0.10058309	0.053571429	0.501457726	0.091472303	0.070699708	0.175291545
PP	8	17	9	0.074574793	0.106846925	0.525948539	0.069777584	0.058002617	0.162232883
PP	8	18	9	0.037776347	0.037990985	0.691564713	0.0386349	0.04378622	0.147241897
Blood	12	19	10	0.420625724	0.091589417	0.009559676	0.396485129	0.069621475	0.009945925
Blood	12	20	10	0.44646431	0.061930176	0.000945074	0.41099622	0.077996442	0.001000667
Blood	12	21	11	0.481917195	0.093696634	0.002201055	0.346855907	0.071610186	0.002542598
Blood	12	22	11	0.399037731	0.044618891	0.00106356	0.493795898	0.057888073	0.002582932
Blood	12	23	12	0.504567487	0.118475019	0.004101417	0.28085384	0.089392245	0.000559284
Blood	12	24	12	0.324801134	0.065684807	0.00126014	0.528707569	0.072773096	0.006143183
Blood	12	25	13	0.47985671	0.048939102	0.000661339	0.420611739	0.047726646	0.000496004
Blood	12	26	13	0.441896686	0.050186034	0.000519166	0.460932768	0.044907848	0.000346111
PP	12	19	10	0.105037513	0.167202572	0.324758842	0.098606645	0.168274384	0.131832797
PP	12	20	10	0.160583942	0.111922141	0.394160584	0.175182482	0.070559611	0.072992701
PP	12	21	11	0.122649223	0.23058054	0.340147179	0.080948487	0.121831562	0.09321341
PP	12	22	11	0.064861816	0.101522843	0.210377891	0.0857304	0.166384659	0.360406091
PP	12	23	12	0.146401985	0.202646816	0.41191067	0.086848635	0.091811414	0.052109181
PP	12	24	12	0.102253033	0.12305026	0.131715771	0.168110919	0.223570191	0.228769497
PP	12	25	13	0.166212534	0.198910082	0.228882834	0.14986376	0.163487738	0.073569482
PP	12	26	13	0.130257009	0.081775701	0.39953271	0.168808411	0.08703271	0.126168224
Blood	12	27	14	0.40667847	0.124758101	0.00115288	0.329723721	0.133528225	0.003005723
Blood	12	28	14	0.396631287	0.087986464	0.001384402	0.448777111	0.065912936	0.000846024
Blood	12	29	15	0.51184471	0.062320414	0.000957793	0.373475512	0.050124513	0.00089394
Blood	12	30	15	0.39619705	0.079713087	0.001015022	0.436459602	0.083773176	0.001421031
Blood	12	31	16	0.495424905	0.053533866	0.001419857	0.395719394	0.054059739	0.001314682
Blood	12	32	16	0.270058057	0.190920339	0.002331779	0.34624536	0.189207195	0.000618635
PP	12	27	14	0.158502889	0.084400904	0.410575232	0.135769907	0.064179854	0.128736498
PP	12	28	14	0.182538886	0.067134972	0.418163573	0.189061716	0.046261917	0.084997491
PP	12	29	15	0.081613241	0.056311234	0.385712927	0.081708361	0.036811567	0.346523352
PP	12	30	15	0.16281611	0.059943803	0.504995317	0.137995629	0.049484858	0.073368717
PP	12	31	16	0.108307045	0.111762055	0.51584798	0.087276551	0.055129938	0.104251164
PP	12	32	16	0.099776827	0.069369537	0.539148224	0.135205505	0.050957783	0.087688302
Blood	8	33	17	0.576150029	0.089311244	0.002186528	0.275166092	0.055420066	0.001009167
Blood	8	34	17	0.279520642	0.049943531	0.000815661	0.586773748	0.079244573	0.003074413
Blood	8	35	18	0.239113827	0.282811306	0.001527884	0.180404889	0.286745607	0.000840336
Blood	8	36	18	0.347492785	0.099657287	0.000901876	0.46780303	0.080357143	0.002795815
Blood	8	37	19	0.562403698	0.087680681	0.001907697	0.266123707	0.07946291	0.001467459
Blood	8	38	19	0.249490056	0.046277409	0.000254972	0.611677715	0.087901581	0.00299592
PP	8	33	17	0.216433409	0.041805869	0.06221219	0.1048307	0.025733634	0.544740406
PP	8	34	17	0.14205484	0.021803766	0.074496201	0.314337628	0.07003634	0.373141724
PP	8	35	18	0.130364253	0.037605073	0.084648282	0.087007816	0.056481345	0.601238755
PP	8	36	18	0.127264594	0.04831134	0.105569224	0.200402594	0.063967792	0.451353165
PP	8	37	19	0.107116714	0.02643351	0.04806832	0.052379016	0.032370882	0.731354209
PP	8	38	19	0.105075857	0.032964975	0.027720547	0.239183368	0.087469564	0.502528563
Blood	2	39	20	0.397725868	0.077369917	0.004449388	0.476208132	0.040415276	0.001977506
Blood	2	40	20	0.493641775	0.141504329	0.005952381	0.301948052	0.050730519	0.005005411
Blood	2	41	21	0.367289588	0.119713362	0.007446958	0.426443726	0.073907545	0.003934242
Blood	2	42	21	0.473044961	0.09833795	0.003942041	0.357234179	0.061367995	0.004261666
Blood	2	43	22	0.37289745	0.106483993	0.001627781	0.450623983	0.063483451	0.002984265
Blood	2	44	22	0.367015099	0.146470512	0.003742418	0.310362627	0.166473093	0.003355272
PP	2	39	20	0.037369208	0.00941704	0.880044843	0.046860987	0.003587444	0.022122571
PP	2	40	20	0.071377188	0.012948605	0.852689633	0.045719767	0.002637679	0.013268324
PP	2	41	21	0.061708774	0.007672494	0.829889845	0.074642407	0.003507426	0.021208966
PP	2	42	21	0.078126852	0.017308832	0.82892709	0.051215175	0.006401897	0.015649081
PP	2	43	22	0.032881582	0.01244168	0.89746723	0.038769162	0.003332593	0.013774717
PP	2	44	22	0.130428272	0.025306978	0.709044624	0.09344115	0.012728362	0.025756214
Blood	1	45	23	0.362404385	0.230078901	0.001626212	0.223333133	0.177979883	0.000903451
Blood	1	46	23	0.327058921	0.227083853	0.000997258	0.256918474	0.184160226	0.000706391
Blood	1	47	24	0.397848593	0.205111614	0.001900679	0.275355872	0.115051763	0.00088968
Blood	1	48	24	0.440776419	0.114694953	0.000793737	0.338023596	0.102500271	0.000865895
Blood	4	49	25	0.303978981	0.219334621	0.002722294	0.31515305	0.154442721	0.001487766
Blood	4	50	25	0.370355731	0.126482213	0.001293568	0.337261948	0.159899389	0.001724757
Blood	4	51	26	0.365235483	0.244183847	0.00179686	0.178551163	0.205409495	0.001324002
Blood	4	52	26	0.213744852	0.204932914	0.000354249	0.354868707	0.222822477	0.000309968
PP	1	45	23	0.125350795	0.230121609	0.488306829	0.115996258	0.033676333	0.006548176
PP	1	46	23	0.056331471	0.204376164	0.660614525	0.046089385	0.031657356	0.002793296
PP	1	47	24	0.037037037	0.037037037	0.555555556	0.185185185	0.111111111	0.074074074
PP	4	49	25	0.078377314	0.127215439	0.640015754	0.06734935	0.033871603	0.051595116
PP	4	50	25	0.063859649	0.107368421	0.608070175	0.056842105	0.071929825	0.094035088
PP	4	51	26	0.064369557	0.171525937	0.613404014	0.071374479	0.040893601	0.039757668
PP	4	52	26	0.085844749	0.201826484	0.57260274	0.102283105	0.023744292	0.017351598
Blood	2	53	27	0.383158086	0.209662799	0.001722263	0.30629079	0.092367658	0.000770486
Blood	2	54	27	0.339516379	0.111139816	0.002428439	0.433295443	0.107522993	0.001240054
Blood	2	55	28	0.428147694	0.128413624	0.001278511	0.365654086	0.07226143	0.001125089
Blood	2	56	28	0.394328862	0.054622861	0.001445899	0.487509037	0.058317937	0.001606555
Blood	2	57	29	0.40459364	0.314134276	0.004711425	0.230270907	0.043109541	0.001001178
Blood	2	58	29	0.339475927	0.13623775	0.004793353	0.412547934	0.10044738	0.003408607
PP	2	53	27	0.140870185	0.065977175	0.630171184	0.129992867	0.019258203	0.013730385
PP	2	54	27	0.26181592	0.041977612	0.361007463	0.287313433	0.02300995	0.024564677
PP	2	55	28	0.16702066	0.056960803	0.566518633	0.171461672	0.020467272	0.016412435
PP	2	56	28	0.2	0.057709924	0.469923664	0.213129771	0.032366412	0.026870229
PP	2	57	29	0.105155127	0.085024078	0.717770585	0.06370885	0.013736481	0.013262809
PP	2	58	29	0.077189739	0.067829905	0.723364918	0.076265311	0.033741622	0.019875202
Blood	1	59	30	0.525560897	0.136939103	0.001442308	0.285657051	0.04775641	0.001522436
Blood	1	60	30	0.460914499	0.063510184	0.002523583	0.442948988	0.031244367	0.001381962
Blood	1	61	31	0.435339895	0.131208515	0.002403296	0.361123827	0.069523919	0.001373312
Blood	1	62	31	0.487476473	0.079556971	0.002678442	0.375199073	0.057043579	0.001375416
Blood	8	63	32	0.510960906	0.218974546	0.007672634	0.187918646	0.077030812	0.000426257
Blood	8	64	32	0.223949515	0.069262737	0.003694013	0.477297214	0.198707096	0.029090349
Blood	8	65	33	0.658136907	0.192686471	0.006780756	0.130448821	0.014045851	0.00048434
Blood	8	66	33	0.101937578	0.006681302	0.000190894	0.715662881	0.173904744	0.00372244
PP	1	59	30	0.279921517	0.076847613	0.437867888	0.179202093	0.017004578	0.006867233
PP	1	60	30	0.399946709	0.062083666	0.193978151	0.287503331	0.045297096	0.008260059
PP	1	61	31	0.254636157	0.061706973	0.412102809	0.235115497	0.025159961	0.009977226
PP	1	62	31	0.124425424	0.06340149	0.698842923	0.091773657	0.016801395	0.004121097
PP	8	63	32	0.371992959	0.13045179	0.250537845	0.196557794	0.021318208	0.027772345
PP	8	64	32	0.125229358	0.029357798	0.177293578	0.235550459	0.145412844	0.256880734
PP	8	65	33	0.288977727	0.164477441	0.320959452	0.067390063	0.022844089	0.103940605
PP	8	66	33	0.085281112	0.009791535	0.005685407	0.531269741	0.149399874	0.216677195
Blood	4	67	34	0.471056741	0.105413847	0.003331598	0.353097345	0.065226445	0.001717855
Blood	4	68	34	0.389758947	0.07005744	0.00500761	0.46870244	0.066620845	0.004369385
Blood	4	69	35	0.509141735	0.121713509	0.005893019	0.315503173	0.046388637	0.002266546
Blood	4	70	35	0.34207986	0.059587538	0.005792014	0.512417727	0.075296183	0.007634928
Blood	4	71	36	0.458211346	0.082582997	0.005247749	0.390045849	0.057283323	0.00613158
Blood	4	72	36	0.342849146	0.097023976	0.010728613	0.458531579	0.084895979	0.01100849
PP	4	67	34	0.177589094	0.121980387	0.477636929	0.14769194	0.048792155	0.026309495
PP	4	68	34	0.168472516	0.082716702	0.344080338	0.213662791	0.104783298	0.085755814
PP	4	69	35	0.179851762	0.133262744	0.506428679	0.109363183	0.043261231	0.027076085
PP	4	70	35	0.15100922	0.067281336	0.252429604	0.249937702	0.136556192	0.142287565
PP	4	71	36	0.128219103	0.137075896	0.416269246	0.117454694	0.097152201	0.103420084
PP	4	72	36	0.131718395	0.127050214	0.404870048	0.131844562	0.144587434	0.059172344
PP	0	73	0	0.063	0.317	0.618	0	0	0
PP	0	74	0	0.0913	0.388	0.52	0	0	0
PP	0	75	0	0.086	0.333	0.579	0	0	0
PP	0	77	0	0.0585	0.362	0.577	0	0	0
PP	0	78	0	0.119	0.438	0.444	0	0	0
PP	0	79	0	0.119	0.276	0.605	0	0	0
PP	0	80	0	0.0801	0.356	0.559	0	0	0
Blood	0	73	0	0.974	0.0236	0.0018	0	0	0
Blood	0	74	0	0.965	0.0325	0.0015	0	0	0
Blood	0	75	0	0.961	0.0352	0.0023	0	0	0
Blood	0	76	0	0.978	0.0202	0.0015	0	0	0
Blood	0	77	0	0.965	0.0321	0.0017	0	0	0
Blood	0	78	0	0.961	0.0361	0.0022	0	0	0
Blood	0	79	0	0.971	0.0261	0.0021	0	0	0
Blood	0	80	0	0.947	0.0488	0.0036	0	0	0
Blood	0	81	0	0.545	0.462	0.00061	0	0	0
Blood	0	82	0	0.659	0.343	0.00089	0	0	0
Blood	0	83	0	0.593	0.408	0.0018	0	0	0
Blood	0	84	0	0.624	0.379	0.0014	0	0	0
Blood	0	85	0	0.673	0.33	0.0015	0	0	0
PP	0	81	0	0.274	0.0905	0.638	0	0	0
PP	0	82	0	0.32	0.0824	0.6	0	0	0
PP	0	83	0	0.214	0.0562	0.732	0	0	0
PP	0	84	0	0.211	0.0693	0.72	0	0	0
PP	0	85	0	0.111	0.067	0.822	0	0	0
Blood	0	86	0	0.61	0.385	0.0011	0	0	0
Blood	0	87	0	0.616	0.379	0.0016	0	0	0
Blood	0	88	0	0.751	0.244	0.0022	0	0	0
PP	0	86	0	0.692	0.0696	0.238	0	0	0
PP	0	87	0	0.447	0.0505	0.501	0	0	0
PP	0	88	0	0.38	0.0496	0.57	0	0	0
Blood	0	89	0	0.573	0.411	0.0018	0	0	0
Blood	0	90	0	0.595	0.39	0.0013	0	0	0
Blood	0	91	0	0.652	0.333	0.0027	0	0	0
PP	0	89	0	0.574	0.088	0.337	0	0	0
PP	0	90	0	0.251	0.0339	0.715	0	0	0
PP	0	91	0	0.567	0.08	0.349	0	0	0
Blood	0	92	0	0.898	0.104	0.0032	0	0	0
Blood	0	93	0	0.859	0.146	0.0028	0	0	0
Blood	0	94	0	0.9	0.103	0.0024	0	0	0
Blood	0	95	0	0.89	0.111	0.0047	0	0	0
PP	0	92	0	0.517	0.0704	0.421	0	0	0
PP	0	93	0	0.336	0.0501	0.621	0	0	0
PP	0	94	0	0.258	0.238	0.521	0	0	0
PP	0	95	0	0.139	0.266	0.612	0	0	0
