## Supplementary resource 1 for "Probabilistic migration events drive transient tissue residency of lymphocytes during homeostasis": CD8_parabiosis_data_skin.csv

tissue	week	mouse	pair	host.cd8.naive	host.cd8.activ	host.cd8.cd69p	donor.cd8.naive	donor.cd8.activ	donor.cd8.cd69p
Blood	4	1	1	0.451212738	0.08665062	0.002406962	0.395297167	0.061655249	0.001481207
Blood	4	2	1	0.408374472	0.061381074	0.001367989	0.460952834	0.064414441	0.002735978
Blood	4	3	2	0.438077893	0.08048473	0.003082096	0.379097786	0.097226114	0.001330905
Blood	4	4	2	0.369249597	0.110585748	0.001780052	0.434221505	0.079768593	0.002948212
Blood	4	5	3	0.455214724	0.070143149	0.00204499	0.396523517	0.072188139	0.003271984
Blood	4	6	3	0.405228758	0.108553566	0.005683433	0.414748508	0.064364876	0.000852515
Blood	4	7	4	0.50981574	0.102720854	0.004391252	0.308937489	0.069743413	0.001033236
Blood	4	8	4	0.291262136	0.091735126	0.001493652	0.489917849	0.118745332	0.004854369
Blood	1	9	5	0.543358109	0.083952735	0.001238803	0.332285115	0.036973509	0.000952925
Blood	1	10	5	0.455897038	0.058027294	0.001109508	0.445467658	0.037723289	0.001109508
Blood	1	11	6	0.601593625	0.056915196	0.003699488	0.31374502	0.023050655	0.000284576
Blood	1	12	6	0.41208021	0.065094167	0.002559883	0.463034071	0.05107576	0.001584689
Skin	4	1	1	0.018214936	0.142076503	0.324225865	0.02003643	0.122040073	0.371584699
Skin	4	2	1	0.03030303	0.393939394	0.242424242	0.045454545	0.212121212	0.090909091
Skin	4	3	2	0.011204482	0.078431373	0.204481793	0.022408964	0.106442577	0.574229692
Skin	4	4	2	0.014336918	0.247311828	0.623655914	0.010752688	0.068100358	0.035842294
Skin	4	5	3	0.054878049	0.304878049	0.274390244	0.036585366	0.195121951	0.12804878
Skin	4	6	3	0.010204082	0.071428571	0.275510204	0.010204082	0.183673469	0.43877551
Skin	4	7	4	0.139414802	0.378657487	0.247848537	0.036144578	0.111876076	0.082616179
Skin	4	8	4	0.040540541	0.412162162	0.216216216	0.033783784	0.283783784	0.013513514
Skin	1	9	5	0.127906977	0.406976744	0.151162791	0.046511628	0.26744186	0
Skin	1	10	5	0.167315175	0.316731518	0.080933852	0.176653696	0.221011673	0.031906615
Skin	1	11	6	0.041666667	0.177083333	0.375	0.038194444	0.138888889	0.21875
Skin	1	12	6	0.059459459	0.291891892	0.172972973	0.091891892	0.237837838	0.140540541
Blood	8	13	7	0.626292518	0.070213169	0.002047382	0.266899506	0.03210433	0.000757015
Blood	8	14	7	0.256108469	0.063950888	0.001219661	0.549802821	0.124019189	0.003780949
Blood	8	15	8	0.492019319	0.084613615	0.00124195	0.368376265	0.05098896	0.000804968
Blood	8	16	8	0.425453658	0.043323297	0.001432175	0.464041012	0.062283343	0.001643746
Blood	8	17	9	0.450894577	0.07046518	0.001981833	0.410542252	0.063198459	0.0015139
Blood	8	18	9	0.450445836	0.054733447	0.001214191	0.435230507	0.055625119	0.000853728
Skin	8	13	7	0.089445438	0.164579606	0.440071556	0.037567084	0.073345259	0.194991055
Skin	8	14	7	0.048672566	0.046460177	0.39380531	0.095132743	0.053097345	0.360619469
Skin	8	15	8	0.051587302	0.093253968	0.615079365	0.041666667	0.037698413	0.156746032
Skin	8	16	8	0.043478261	0.102484472	0.313664596	0.00621118	0.136645963	0.391304348
Skin	8	17	9	0.073590381	0.263474295	0.101368159	0.083333333	0.300787728	0.176409619
Skin	8	18	9	0.08203125	0.102864583	0.408854167	0.083333333	0.109375	0.2109375
Blood	12	19	10	0.420625724	0.091589417	0.009559676	0.396485129	0.069621475	0.009945925
Blood	12	20	10	0.44646431	0.061930176	0.000945074	0.41099622	0.077996442	0.001000667
Blood	12	21	11	0.481917195	0.093696634	0.002201055	0.346855907	0.071610186	0.002542598
Blood	12	22	11	0.399037731	0.044618891	0.00106356	0.493795898	0.057888073	0.002582932
Blood	12	23	12	0.504567487	0.118475019	0.004101417	0.28085384	0.089392245	0.000559284
Blood	12	24	12	0.324801134	0.065684807	0.00126014	0.528707569	0.072773096	0.006143183
Blood	12	25	13	0.47985671	0.048939102	0.000661339	0.420611739	0.047726646	0.000496004
Blood	12	26	13	0.441896686	0.050186034	0.000519166	0.460932768	0.044907848	0.000346111
Skin	12	19	10	0.196943973	0.173174873	0.198641766	0.210526316	0.129032258	0.079796265
Skin	12	20	10	0.144032922	0.251028807	0.279835391	0.0781893	0.119341564	0.111111111
Skin	12	21	11	0.036989796	0.197704082	0.37244898	0.028061224	0.082908163	0.281887755
Skin	12	22	11	0.158430233	0.095930233	0.106104651	0.213662791	0.161337209	0.254360465
Skin	12	23	12	0.053108808	0.125647668	0.602331606	0.029792746	0.042746114	0.147668394
Skin	12	24	12	0.054211843	0.089241034	0.022518766	0.144286906	0.256046706	0.425354462
Skin	12	25	13	0.126621692	0.224701609	0.296834458	0.089257914	0.105864037	0.155163467
Skin	12	26	13	0.221701273	0.168787676	0.090421969	0.274614869	0.210984595	0.028131279
Blood	12	27	14	0.40667847	0.124758101	0.00115288	0.329723721	0.133528225	0.003005723
Blood	12	28	14	0.396631287	0.087986464	0.001384402	0.448777111	0.065912936	0.000846024
Blood	12	29	15	0.51184471	0.062320414	0.000957793	0.373475512	0.050124513	0.00089394
Blood	12	30	15	0.39619705	0.079713087	0.001015022	0.436459602	0.083773176	0.001421031
Blood	12	31	16	0.495424905	0.053533866	0.001419857	0.395719394	0.054059739	0.001314682
Blood	12	32	16	0.270058057	0.190920339	0.002331779	0.34624536	0.189207195	0.000618635
Skin	12	27	14	0.037304452	0.033694344	0.062575211	0.034897714	0.083032491	0.740072202
Skin	12	28	14	0.01217862	0.251691475	0.583220568	0.01082544	0.119079838	0.01623816
Skin	12	29	15	0.084886128	0.16252588	0.155279503	0.070393375	0.221532091	0.285714286
Skin	12	30	15	0.06865285	0.310880829	0.294041451	0.069948187	0.216321244	0.031088083
Skin	12	31	16	0.061829111	0.10991842	0.175611851	0.049806784	0.155860884	0.427651353
Skin	12	32	16	0.109190888	0.271013354	0.334642577	0.120974077	0.132757266	0.022780833
Blood	8	33	17	0.576150029	0.089311244	0.002186528	0.275166092	0.055420066	0.001009167
Blood	8	34	17	0.279520642	0.049943531	0.000815661	0.586773748	0.079244573	0.003074413
Blood	8	35	18	0.239113827	0.282811306	0.001527884	0.180404889	0.286745607	0.000840336
Blood	8	36	18	0.347492785	0.099657287	0.000901876	0.46780303	0.080357143	0.002795815
Blood	8	37	19	0.562403698	0.087680681	0.001907697	0.266123707	0.07946291	0.001467459
Blood	8	38	19	0.249490056	0.046277409	0.000254972	0.611677715	0.087901581	0.00299592
Skin	8	33	17	0.12835249	0.093869732	0.206896552	0.084291188	0.203065134	0.275862069
Skin	8	34	17	0.08988764	0.140449438	0.117977528	0.202247191	0.303370787	0.146067416
Skin	8	35	18	0.21577218	0.101861993	0.124863089	0.168674699	0.148959474	0.235487404
Skin	8	36	18	0.048929664	0.133027523	0.298165138	0.079510703	0.103975535	0.334862385
Skin	8	37	19	0.301169591	0.143274854	0.035087719	0.122807018	0.157894737	0.233918129
Skin	8	38	19	0.155080214	0.078431373	0.090909091	0.319073084	0.1942959	0.158645276
Blood	2	39	20	0.397725868	0.077369917	0.004449388	0.476208132	0.040415276	0.001977506
Blood	2	40	20	0.493641775	0.141504329	0.005952381	0.301948052	0.050730519	0.005005411
Blood	2	41	21	0.367289588	0.119713362	0.007446958	0.426443726	0.073907545	0.003934242
Blood	2	42	21	0.473044961	0.09833795	0.003942041	0.357234179	0.061367995	0.004261666
Blood	2	43	22	0.37289745	0.106483993	0.001627781	0.450623983	0.063483451	0.002984265
Blood	2	44	22	0.367015099	0.146470512	0.003742418	0.310362627	0.166473093	0.003355272
Skin	2	39	20	0.162977867	0.271629779	0.344064386	0.084507042	0.084507042	0.040241449
Skin	2	40	20	0.182698125	0.352087114	0.235329704	0.094373866	0.08953418	0.036902601
Skin	2	41	21	0.204222379	0.18156228	0.133286418	0.169317382	0.137649543	0.165939479
Skin	2	42	21	0.125336927	0.23180593	0.419137466	0.056603774	0.066037736	0.09703504
Skin	2	43	22	0.156171285	0.309823678	0.110831234	0.206549118	0.173803526	0.037783375
Skin	2	44	22	0.128747239	0.38277059	0.269801199	0.068160303	0.108867151	0.02903124
Blood	1	45	23	0.362404385	0.230078901	0.001626212	0.223333133	0.177979883	0.000903451
Blood	1	46	23	0.327058921	0.227083853	0.000997258	0.256918474	0.184160226	0.000706391
Blood	1	47	24	0.397848593	0.205111614	0.001900679	0.275355872	0.115051763	0.00088968
Blood	1	48	24	0.440776419	0.114694953	0.000793737	0.338023596	0.102500271	0.000865895
Blood	4	49	25	0.303978981	0.219334621	0.002722294	0.31515305	0.154442721	0.001487766
Blood	4	50	25	0.370355731	0.126482213	0.001293568	0.337261948	0.159899389	0.001724757
Blood	4	51	26	0.365235483	0.244183847	0.00179686	0.178551163	0.205409495	0.001324002
Blood	4	52	26	0.213744852	0.204932914	0.000354249	0.354868707	0.222822477	0.000309968
Skin	1	45	23	0.190656566	0.304292929	0.188131313	0.147727273	0.137626263	0.031565657
Skin	1	46	23	0.261904762	0.314285714	0.1	0.228571429	0.057142857	0.033333333
Skin	1	47	24	0.235764851	0.148763722	0.049656305	0.343798092	0.168154304	0.048835539
Skin	1	48	24	0.365888689	0.177737882	0.042728905	0.265709156	0.122441652	0.022621185
Skin	4	49	25	0.073700543	0.206361521	0.303335919	0.061675718	0.152055857	0.205197828
Skin	4	50	25	0.078093977	0.151555261	0.168762409	0.065519523	0.203176704	0.331568498
Skin	4	51	26	0.034322034	0.094915254	0.397457627	0.015254237	0.192372881	0.267372881
Skin	4	52	26	0.067312349	0.21937046	0.360290557	0.118644068	0.079903148	0.152058111
Blood	2	53	27	0.383158086	0.209662799	0.001722263	0.30629079	0.092367658	0.000770486
Blood	2	54	27	0.339516379	0.111139816	0.002428439	0.433295443	0.107522993	0.001240054
Blood	2	55	28	0.428147694	0.128413624	0.001278511	0.365654086	0.07226143	0.001125089
Blood	2	56	28	0.394328862	0.054622861	0.001445899	0.487509037	0.058317937	0.001606555
Blood	2	57	29	0.40459364	0.314134276	0.004711425	0.230270907	0.043109541	0.001001178
Blood	2	58	29	0.339475927	0.13623775	0.004793353	0.412547934	0.10044738	0.003408607
Skin	2	53	27	0.26125331	0.221535746	0.148278906	0.190644307	0.108561342	0.06972639
Skin	2	54	27	0.349377865	0.100523903	0.106090373	0.387688278	0.035036018	0.020628684
Skin	2	55	28	0.3296875	0.1515625	0.140625	0.225	0.09375	0.0578125
Skin	2	56	28	0.10523832	0.283624351	0.461066541	0.063709297	0.053798962	0.033506371
Skin	2	57	29	0.098753595	0.459252157	0.310162991	0.035474593	0.052253116	0.042665388
Skin	2	58	29	0.098656078	0.286499695	0.413561393	0.074526573	0.099266952	0.026572999
Blood	1	59	30	0.525560897	0.136939103	0.001442308	0.285657051	0.04775641	0.001522436
Blood	1	60	30	0.460914499	0.063510184	0.002523583	0.442948988	0.031244367	0.001381962
Blood	1	61	31	0.435339895	0.131208515	0.002403296	0.361123827	0.069523919	0.001373312
Blood	1	62	31	0.487476473	0.079556971	0.002678442	0.375199073	0.057043579	0.001375416
Blood	8	63	32	0.510960906	0.218974546	0.007672634	0.187918646	0.077030812	0.000426257
Blood	8	64	32	0.223949515	0.069262737	0.003694013	0.477297214	0.198707096	0.029090349
Blood	8	65	33	0.658136907	0.192686471	0.006780756	0.130448821	0.014045851	0.00048434
Blood	8	66	33	0.101937578	0.006681302	0.000190894	0.715662881	0.173904744	0.00372244
Skin	1	59	30	0.391791045	0.160447761	0.134328358	0.201492537	0.067164179	0.02238806
Skin	1	60	30	0.238317757	0.23364486	0.327102804	0.168224299	0.023364486	0
Skin	1	61	31	0.220250522	0.123173278	0.144050104	0.358037578	0.098121086	0.030271399
Skin	1	62	31	0.323853743	0.273360418	0.155542658	0.091120139	0.067324434	0.047011027
Skin	8	63	32	0.142498746	0.270948319	0.460110386	0.050175615	0.018564977	0.035624686
Skin	8	64	32	0.036154738	0.021292295	0.072520291	0.076314957	0.157373248	0.582165068
Skin	8	65	33	0.048167006	0.127189409	0.757331976	0.005498982	0.001120163	0.000916497
Skin	8	66	33	0.01714876	0.002272727	0.000413223	0.125619835	0.122520661	0.68946281
Blood	4	67	34	0.471056741	0.105413847	0.003331598	0.353097345	0.065226445	0.001717855
Blood	4	68	34	0.389758947	0.07005744	0.00500761	0.46870244	0.066620845	0.004369385
Blood	4	69	35	0.509141735	0.121713509	0.005893019	0.315503173	0.046388637	0.002266546
Blood	4	70	35	0.34207986	0.059587538	0.005792014	0.512417727	0.075296183	0.007634928
Blood	4	71	36	0.458211346	0.082582997	0.005247749	0.390045849	0.057283323	0.00613158
Blood	4	72	36	0.342849146	0.097023976	0.010728613	0.458531579	0.084895979	0.01100849
Skin	4	67	34	0.0875513	0.213953488	0.482079343	0.05499316	0.059644323	0.101778386
Skin	4	68	34	0.030416427	0.130972942	0.609959701	0.022164652	0.071291499	0.136538092
Skin	4	69	35	0.046878917	0.109049887	0.591626974	0.02214423	0.049469374	0.182167628
Skin	4	70	35	0.085629188	0.114916853	0.202779846	0.085132787	0.15909655	0.351948374
Skin	4	71	36	0.065153971	0.116045381	0.389303079	0.048622366	0.082982172	0.297568882
Skin	4	72	36	0.030832477	0.179856115	0.530832477	0.017471737	0.08684481	0.154162384
Skin	0	73	0	0.513	0.329	0.151	0	0	0
Skin	0	74	0	0.493	0.368	0.135	0	0	0
Skin	0	75	0	0.191	0.303	0.506	0	0	0
Skin	0	76	0	0.105	0.5	0.395	0	0	0
Skin	0	77	0	0.364	0.281	0.355	0	0	0
Skin	0	78	0	0.51	0.376	0.108	0	0	0
Skin	0	79	0	0.279	0.585	0.12	0	0	0
Skin	0	80	0	0.131	0.6	0.269	0	0	0
Blood	0	73	0	0.974	0.0236	0.0018	0	0	0
Blood	0	74	0	0.965	0.0325	0.0015	0	0	0
Blood	0	75	0	0.961	0.0352	0.0023	0	0	0
Blood	0	76	0	0.978	0.0202	0.0015	0	0	0
Blood	0	77	0	0.965	0.0321	0.0017	0	0	0
Blood	0	78	0	0.961	0.0361	0.0022	0	0	0
Blood	0	79	0	0.971	0.0261	0.0021	0	0	0
Blood	0	80	0	0.947	0.0488	0.0036	0	0	0
Blood	0	81	0	0.545	0.462	0.00061	0	0	0
Blood	0	82	0	0.659	0.343	0.00089	0	0	0
Blood	0	83	0	0.593	0.408	0.0018	0	0	0
Blood	0	84	0	0.624	0.379	0.0014	0	0	0
Blood	0	85	0	0.673	0.33	0.0015	0	0	0
Skin	0	81	0	0.697	0.152	0.152	0	0	0
Skin	0	82	0	0.216	0.514	0.243	0	0	0
Skin	0	83	0	0.695	0.24	0.0649	0	0	0
Skin	0	84	0	0.348	0.516	0.137	0	0	0
Skin	0	85	0	0.363	0.416	0.221	0	0	0
Blood	0	86	0	0.61	0.385	0.0011	0	0	0
Blood	0	87	0	0.616	0.379	0.0016	0	0	0
Blood	0	88	0	0.751	0.244	0.0022	0	0	0
Skin	0	86	0	0.532	0.329	0.139	0	0	0
Skin	0	87	0	0.501	0.3	0.198	0	0	0
Skin	0	88	0	0.783	0.148	0.0648	0	0	0
Blood	0	89	0	0.573	0.411	0.0018	0	0	0
Blood	0	90	0	0.595	0.39	0.0013	0	0	0
Blood	0	91	0	0.652	0.333	0.0027	0	0	0
Skin	0	89	0	0.595	0.321	0.0833	0	0	0
Skin	0	91	0	0.771	0.143	0.0857	0	0	0
Blood	0	92	0	0.898	0.104	0.0032	0	0	0
Blood	0	93	0	0.859	0.146	0.0028	0	0	0
Blood	0	94	0	0.9	0.103	0.0024	0	0	0
Blood	0	95	0	0.89	0.111	0.0047	0	0	0
Skin	0	92	0	0.657	0.228	0.123	0	0	0
Skin	0	93	0	0.584	0.226	0.204	0	0	0
Skin	0	94	0	0.495	0.294	0.219	0	0	0
Skin	0	95	0	0.295	0.337	0.386	0	0	0
