## Supplementary resource 1 for "Probabilistic migration events drive transient tissue residency of lymphocytes during homeostasis": CD8_parabiosis_data_spleen.csv

tissue	week	mouse	pair	host.cd8.naive	host.cd8.activ	host.cd8.cd69p	donor.cd8.naive	donor.cd8.activ	donor.cd8.cd69p
Blood	4	1	1	0.451212738	0.08665062	0.002406962	0.395297167	0.061655249	0.001481207
Blood	4	2	1	0.408374472	0.061381074	0.001367989	0.460952834	0.064414441	0.002735978
Blood	4	3	2	0.438077893	0.08048473	0.003082096	0.379097786	0.097226114	0.001330905
Blood	4	4	2	0.369249597	0.110585748	0.001780052	0.434221505	0.079768593	0.002948212
Blood	4	5	3	0.455214724	0.070143149	0.00204499	0.396523517	0.072188139	0.003271984
Blood	4	6	3	0.405228758	0.108553566	0.005683433	0.414748508	0.064364876	0.000852515
Blood	4	7	4	0.50981574	0.102720854	0.004391252	0.308937489	0.069743413	0.001033236
Blood	4	8	4	0.291262136	0.091735126	0.001493652	0.489917849	0.118745332	0.004854369
Blood	1	9	5	0.543358109	0.083952735	0.001238803	0.332285115	0.036973509	0.000952925
Blood	1	10	5	0.455897038	0.058027294	0.001109508	0.445467658	0.037723289	0.001109508
Blood	1	11	6	0.601593625	0.056915196	0.003699488	0.31374502	0.023050655	0.000284576
Blood	1	12	6	0.41208021	0.065094167	0.002559883	0.463034071	0.05107576	0.001584689
Spleen	4	1	1	0.080938891	0.399568326	0.019425334	0.092944827	0.37811952	0.013489815
Spleen	4	2	1	0.085602158	0.379936228	0.011528084	0.072111847	0.410350748	0.02747118
Spleen	4	3	2	0.074294205	0.384472511	0.034175334	0.100297177	0.356983655	0.033060921
Spleen	4	4	2	0.115900878	0.345379453	0.025296851	0.099638616	0.363448632	0.032266391
Spleen	4	5	3	0.099679744	0.382305845	0.033226581	0.101281025	0.341473179	0.022818255
Spleen	4	6	3	0.130286202	0.346860316	0.026484408	0.11277232	0.332763776	0.032464759
Spleen	4	7	4	0.143206039	0.413188277	0.034191829	0.107238011	0.253108348	0.028197158
Spleen	4	8	4	0.148326801	0.241181791	0.022610793	0.205305999	0.312330419	0.050949653
Spleen	1	9	5	0.170360988	0.422735909	0.045915136	0.117796073	0.209943002	0.018366054
Spleen	1	10	5	0.223266447	0.297942596	0.042926086	0.16002032	0.241300483	0.018542037
Spleen	1	11	6	0.21763285	0.41884058	0.041062802	0.116908213	0.184541063	0.010144928
Spleen	1	12	6	0.239373602	0.247651007	0.036689038	0.226845638	0.204026846	0.029082774
Blood	8	13	7	0.626292518	0.070213169	0.002047382	0.266899506	0.03210433	0.000757015
Blood	8	14	7	0.256108469	0.063950888	0.001219661	0.549802821	0.124019189	0.003780949
Blood	8	15	8	0.492019319	0.084613615	0.00124195	0.368376265	0.05098896	0.000804968
Blood	8	16	8	0.425453658	0.043323297	0.001432175	0.464041012	0.062283343	0.001643746
Blood	8	17	9	0.450894577	0.07046518	0.001981833	0.410542252	0.063198459	0.0015139
Blood	8	18	9	0.450445836	0.054733447	0.001214191	0.435230507	0.055625119	0.000853728
Spleen	8	13	7	0.505241871	0.137406205	0.048001703	0.229311905	0.053163749	0.021286786
Spleen	8	14	7	0.218510357	0.07659762	0.024592331	0.368356104	0.210224769	0.093521375
Spleen	8	15	8	0.351643754	0.187208607	0.036341901	0.282785415	0.113030484	0.020980275
Spleen	8	16	8	0.300160883	0.113230675	0.026507316	0.320845783	0.165402589	0.068336781
Spleen	8	17	9	0.299233589	0.157280906	0.041986005	0.331422859	0.127957348	0.035654782
Spleen	8	18	9	0.265618982	0.186580387	0.041445189	0.211308836	0.21354287	0.07326092
Blood	12	19	10	0.420625724	0.091589417	0.009559676	0.396485129	0.069621475	0.009945925
Blood	12	20	10	0.44646431	0.061930176	0.000945074	0.41099622	0.077996442	0.001000667
Blood	12	21	11	0.481917195	0.093696634	0.002201055	0.346855907	0.071610186	0.002542598
Blood	12	22	11	0.399037731	0.044618891	0.00106356	0.493795898	0.057888073	0.002582932
Blood	12	23	12	0.504567487	0.118475019	0.004101417	0.28085384	0.089392245	0.000559284
Blood	12	24	12	0.324801134	0.065684807	0.00126014	0.528707569	0.072773096	0.006143183
Blood	12	25	13	0.47985671	0.048939102	0.000661339	0.420611739	0.047726646	0.000496004
Blood	12	26	13	0.441896686	0.050186034	0.000519166	0.460932768	0.044907848	0.000346111
Spleen	12	19	10	0.268929792	0.222418164	0.018736912	0.273779345	0.184834123	0.0199493
Spleen	12	20	10	0.262246976	0.21703198	0.025871362	0.233201581	0.223020721	0.02730866
Spleen	12	21	11	0.306975781	0.23763196	0.054647071	0.192713724	0.16766715	0.030428483
Spleen	12	22	11	0.204224234	0.182944259	0.020803557	0.274257583	0.248372241	0.060187391
Spleen	12	23	12	0.281865118	0.340109713	0.037754114	0.145692159	0.172636334	0.011455308
Spleen	12	24	12	0.166897267	0.139225182	0.012625389	0.335696991	0.256658596	0.076098236
Spleen	12	25	13	0.386930844	0.157363307	0.028005334	0.24366546	0.139455134	0.035435321
Spleen	12	26	13	0.235064428	0.169660289	0.026552128	0.334634908	0.199531433	0.024404529
Blood	12	27	14	0.40667847	0.124758101	0.00115288	0.329723721	0.133528225	0.003005723
Blood	12	28	14	0.396631287	0.087986464	0.001384402	0.448777111	0.065912936	0.000846024
Blood	12	29	15	0.51184471	0.062320414	0.000957793	0.373475512	0.050124513	0.00089394
Blood	12	30	15	0.39619705	0.079713087	0.001015022	0.436459602	0.083773176	0.001421031
Blood	12	31	16	0.495424905	0.053533866	0.001419857	0.395719394	0.054059739	0.001314682
Blood	12	32	16	0.270058057	0.190920339	0.002331779	0.34624536	0.189207195	0.000618635
Spleen	12	27	14	0.368264586	0.109005326	0.031462901	0.31487675	0.105784714	0.061315496
Spleen	12	28	14	0.36346818	0.106684756	0.040577208	0.367661569	0.092377898	0.024666996
Spleen	12	29	15	0.338810751	0.141623729	0.028547556	0.348697953	0.110151789	0.026180198
Spleen	12	30	15	0.363680544	0.120524866	0.030617204	0.320589665	0.127166694	0.028349263
Spleen	12	31	16	0.363753379	0.136568413	0.020852105	0.32282147	0.103359506	0.042991376
Spleen	12	32	16	0.33987332	0.11694732	0.036768114	0.365209331	0.114630002	0.022091766
Blood	8	33	17	0.576150029	0.089311244	0.002186528	0.275166092	0.055420066	0.001009167
Blood	8	34	17	0.279520642	0.049943531	0.000815661	0.586773748	0.079244573	0.003074413
Blood	8	35	18	0.239113827	0.282811306	0.001527884	0.180404889	0.286745607	0.000840336
Blood	8	36	18	0.347492785	0.099657287	0.000901876	0.46780303	0.080357143	0.002795815
Blood	8	37	19	0.562403698	0.087680681	0.001907697	0.266123707	0.07946291	0.001467459
Blood	8	38	19	0.249490056	0.046277409	0.000254972	0.611677715	0.087901581	0.00299592
Spleen	8	33	17	0.347289353	0.246832136	0.042455911	0.203200523	0.119660353	0.024559112
Spleen	8	34	17	0.239649682	0.066480892	0.024946921	0.468949045	0.147691083	0.043922505
Spleen	8	35	18	0.31557377	0.151444184	0.06010929	0.270101483	0.144028103	0.046252927
Spleen	8	36	18	0.18298005	0.121882793	0.023534913	0.301278055	0.296913965	0.056421446
Spleen	8	37	19	0.375882572	0.096618357	0.070234114	0.309364548	0.089371981	0.046451133
Spleen	8	38	19	0.194012927	0.143326908	0.03163624	0.351060211	0.220886722	0.041047738
Blood	2	39	20	0.397725868	0.077369917	0.004449388	0.476208132	0.040415276	0.001977506
Blood	2	40	20	0.493641775	0.141504329	0.005952381	0.301948052	0.050730519	0.005005411
Blood	2	41	21	0.367289588	0.119713362	0.007446958	0.426443726	0.073907545	0.003934242
Blood	2	42	21	0.473044961	0.09833795	0.003942041	0.357234179	0.061367995	0.004261666
Blood	2	43	22	0.37289745	0.106483993	0.001627781	0.450623983	0.063483451	0.002984265
Blood	2	44	22	0.367015099	0.146470512	0.003742418	0.310362627	0.166473093	0.003355272
Spleen	2	39	20	0.412789038	0.031401656	0.050528119	0.426063374	0.028689695	0.042106766
Spleen	2	40	20	0.505288977	0.036486279	0.047984056	0.35351832	0.017170014	0.031273954
Spleen	2	41	21	0.393617021	0.029944838	0.046887313	0.436432887	0.033096927	0.051746782
Spleen	2	42	21	0.513385078	0.037383178	0.066529384	0.31490575	0.023285284	0.034373515
Spleen	2	43	22	0.422604909	0.024544735	0.021575614	0.471991291	0.025534442	0.02949327
Spleen	2	44	22	0.471194503	0.063160677	0.040961945	0.350290698	0.039772727	0.022727273
Blood	1	45	23	0.362404385	0.230078901	0.001626212	0.223333133	0.177979883	0.000903451
Blood	1	46	23	0.327058921	0.227083853	0.000997258	0.256918474	0.184160226	0.000706391
Blood	1	47	24	0.397848593	0.205111614	0.001900679	0.275355872	0.115051763	0.00088968
Blood	1	48	24	0.440776419	0.114694953	0.000793737	0.338023596	0.102500271	0.000865895
Blood	4	49	25	0.303978981	0.219334621	0.002722294	0.31515305	0.154442721	0.001487766
Blood	4	50	25	0.370355731	0.126482213	0.001293568	0.337261948	0.159899389	0.001724757
Blood	4	51	26	0.365235483	0.244183847	0.00179686	0.178551163	0.205409495	0.001324002
Blood	4	52	26	0.213744852	0.204932914	0.000354249	0.354868707	0.222822477	0.000309968
Spleen	1	45	23	0.574560575	0.029043029	0.034272034	0.334845335	0.011592012	0.015624016
Spleen	1	46	23	0.497376402	0.038992924	0.031675733	0.386944592	0.028257835	0.015019496
Spleen	1	47	24	0.536025269	0.088868021	0.058391668	0.276079904	0.02151272	0.014171077
Spleen	1	48	24	0.390799791	0.1108207	0.026084684	0.303031887	0.13565081	0.018191323
Spleen	4	49	25	0.446664736	0.066512212	0.065836471	0.348006564	0.036393474	0.035910802
Spleen	4	50	25	0.378513182	0.04283113	0.020267596	0.37811733	0.108304964	0.067532262
Spleen	4	51	26	0.520151134	0.040722082	0.06759026	0.295969773	0.036593899	0.039042821
Spleen	4	52	26	0.336275033	0.040537264	0.023468942	0.522814334	0.039179557	0.036124715
Blood	2	53	27	0.383158086	0.209662799	0.001722263	0.30629079	0.092367658	0.000770486
Blood	2	54	27	0.339516379	0.111139816	0.002428439	0.433295443	0.107522993	0.001240054
Blood	2	55	28	0.428147694	0.128413624	0.001278511	0.365654086	0.07226143	0.001125089
Blood	2	56	28	0.394328862	0.054622861	0.001445899	0.487509037	0.058317937	0.001606555
Blood	2	57	29	0.40459364	0.314134276	0.004711425	0.230270907	0.043109541	0.001001178
Blood	2	58	29	0.339475927	0.13623775	0.004793353	0.412547934	0.10044738	0.003408607
Spleen	2	53	27	0.466696186	0.07046619	0.055791005	0.348345879	0.02947688	0.025744829
Spleen	2	54	27	0.413116261	0.051007681	0.029344187	0.449025143	0.026849603	0.027834307
Spleen	2	55	28	0.496929917	0.028301221	0.030630249	0.397346319	0.019902604	0.023854894
Spleen	2	56	28	0.404616643	0.032580665	0.01974967	0.489527643	0.027234417	0.022642934
Spleen	2	57	29	0.471439891	0.19707556	0.057480372	0.234747533	0.020312613	0.014334078
Spleen	2	58	29	0.411032566	0.04815419	0.031055525	0.419914205	0.056492055	0.029303365
Blood	1	59	30	0.525560897	0.136939103	0.001442308	0.285657051	0.04775641	0.001522436
Blood	1	60	30	0.460914499	0.063510184	0.002523583	0.442948988	0.031244367	0.001381962
Blood	1	61	31	0.435339895	0.131208515	0.002403296	0.361123827	0.069523919	0.001373312
Blood	1	62	31	0.487476473	0.079556971	0.002678442	0.375199073	0.057043579	0.001375416
Blood	8	63	32	0.510960906	0.218974546	0.007672634	0.187918646	0.077030812	0.000426257
Blood	8	64	32	0.223949515	0.069262737	0.003694013	0.477297214	0.198707096	0.029090349
Blood	8	65	33	0.658136907	0.192686471	0.006780756	0.130448821	0.014045851	0.00048434
Blood	8	66	33	0.101937578	0.006681302	0.000190894	0.715662881	0.173904744	0.00372244
Spleen	1	59	30	0.596563751	0.033910348	0.049799767	0.295827412	0.00962408	0.016599922
Spleen	1	60	30	0.512584539	0.031760979	0.031546957	0.396113346	0.014724767	0.017507063
Spleen	1	61	31	0.487775908	0.041868752	0.03949322	0.39720875	0.020439473	0.019400178
Spleen	1	62	31	0.538610819	0.03881297	0.034365651	0.358292229	0.016818954	0.016414652
Spleen	8	63	32	0.539188016	0.091293964	0.123968736	0.220907512	0.015957447	0.011832393
Spleen	8	64	32	0.228109137	0.015651438	0.019352792	0.447546531	0.12108714	0.171108291
Spleen	8	65	33	0.549684883	0.160839161	0.193732194	0.094880428	0.002849003	0.004748338
Spleen	8	66	33	0.094040132	0.001896775	0.005191175	0.749625636	0.065089348	0.085554557
Blood	4	67	34	0.471056741	0.105413847	0.003331598	0.353097345	0.065226445	0.001717855
Blood	4	68	34	0.389758947	0.07005744	0.00500761	0.46870244	0.066620845	0.004369385
Blood	4	69	35	0.509141735	0.121713509	0.005893019	0.315503173	0.046388637	0.002266546
Blood	4	70	35	0.34207986	0.059587538	0.005792014	0.512417727	0.075296183	0.007634928
Blood	4	71	36	0.458211346	0.082582997	0.005247749	0.390045849	0.057283323	0.00613158
Blood	4	72	36	0.342849146	0.097023976	0.010728613	0.458531579	0.084895979	0.01100849
Spleen	4	67	34	0.463111421	0.05756942	0.044440572	0.373997909	0.030556524	0.032183107
Spleen	4	68	34	0.37084399	0.058945317	0.038606747	0.397637316	0.066252588	0.069662648
Spleen	4	69	35	0.539158154	0.072375571	0.07020213	0.276534087	0.021154821	0.022531334
Spleen	4	70	35	0.274994578	0.052428974	0.033398395	0.41655823	0.110388202	0.111906311
Spleen	4	71	36	0.375445816	0.069890261	0.046227709	0.362894376	0.083470508	0.062688615
Spleen	4	72	36	0.376342025	0.057259714	0.046906953	0.426060838	0.052211145	0.041283231
Spleen	0	73	0	0.502	0.451	0.0434	0	0	0
Spleen	0	74	0	0.524	0.436	0.0358	0	0	0
Spleen	0	75	0	0.512	0.438	0.0467	0	0	0
Spleen	0	76	0	0.528	0.426	0.0428	0	0	0
Spleen	0	77	0	0.389	0.558	0.0488	0	0	0
Spleen	0	78	0	0.499	0.46	0.0391	0	0	0
Spleen	0	79	0	0.441	0.513	0.0447	0	0	0
Spleen	0	80	0	0.44	0.491	0.0667	0	0	0
Blood	0	73	0	0.974	0.0236	0.0018	0	0	0
Blood	0	74	0	0.965	0.0325	0.0015	0	0	0
Blood	0	75	0	0.961	0.0352	0.0023	0	0	0
Blood	0	76	0	0.978	0.0202	0.0015	0	0	0
Blood	0	77	0	0.965	0.0321	0.0017	0	0	0
Blood	0	78	0	0.961	0.0361	0.0022	0	0	0
Blood	0	79	0	0.971	0.0261	0.0021	0	0	0
Blood	0	80	0	0.947	0.0488	0.0036	0	0	0
Blood	0	81	0	0.545	0.462	0.00061	0	0	0
Blood	0	82	0	0.659	0.343	0.00089	0	0	0
Blood	0	83	0	0.593	0.408	0.0018	0	0	0
Blood	0	84	0	0.624	0.379	0.0014	0	0	0
Blood	0	85	0	0.673	0.33	0.0015	0	0	0
Spleen	0	81	0	0.842	0.148	0.0211	0	0	0
Spleen	0	82	0	0.882	0.101	0.026	0	0	0
Spleen	0	83	0	0.89	0.0907	0.0275	0	0	0
Spleen	0	84	0	0.888	0.0974	0.0242	0	0	0
Spleen	0	85	0	0.883	0.0991	0.0286	0	0	0
Blood	0	86	0	0.61	0.385	0.0011	0	0	0
Blood	0	87	0	0.616	0.379	0.0016	0	0	0
Blood	0	88	0	0.751	0.244	0.0022	0	0	0
Spleen	0	86	0	0.905	0.0577	0.0376	0	0	0
Spleen	0	87	0	0.92	0.0462	0.0351	0	0	0
Spleen	0	88	0	0.906	0.04	0.0541	0	0	0
Blood	0	89	0	0.573	0.411	0.0018	0	0	0
Blood	0	90	0	0.595	0.39	0.0013	0	0	0
Blood	0	91	0	0.652	0.333	0.0027	0	0	0
Spleen	0	89	0	0.874	0.0848	0.0382	0	0	0
Spleen	0	90	0	0.878	0.0808	0.0375	0	0	0
Spleen	0	91	0	0.912	0.0493	0.0354	0	0	0
Blood	0	92	0	0.898	0.104	0.0032	0	0	0
Blood	0	93	0	0.859	0.146	0.0028	0	0	0
Blood	0	94	0	0.9	0.103	0.0024	0	0	0
Blood	0	95	0	0.89	0.111	0.0047	0	0	0
Spleen	0	92	0	0.905	0.046	0.054	0	0	0
Spleen	0	93	0	0.927	0.0337	0.0441	0	0	0
Spleen	0	94	0	0.914	0.0473	0.0419	0	0	0
Spleen	0	95	0	0.916	0.0464	0.0425	0	0	0
