## Supplementary resource 1 for "Probabilistic migration events drive transient tissue residency of lymphocytes during homeostasis": CD8_parabiosis_data_wat.csv

tissue	week	mouse	pair	host.cd8.naive	host.cd8.activ	host.cd8.cd69p	donor.cd8.naive	donor.cd8.activ	donor.cd8.cd69p
Blood	4	1	1	0.451212738	0.08665062	0.002406962	0.395297167	0.061655249	0.001481207
Blood	4	2	1	0.408374472	0.061381074	0.001367989	0.460952834	0.064414441	0.002735978
Blood	4	3	2	0.438077893	0.08048473	0.003082096	0.379097786	0.097226114	0.001330905
Blood	4	4	2	0.369249597	0.110585748	0.001780052	0.434221505	0.079768593	0.002948212
Blood	4	5	3	0.455214724	0.070143149	0.00204499	0.396523517	0.072188139	0.003271984
Blood	4	6	3	0.405228758	0.108553566	0.005683433	0.414748508	0.064364876	0.000852515
Blood	4	7	4	0.50981574	0.102720854	0.004391252	0.308937489	0.069743413	0.001033236
Blood	4	8	4	0.291262136	0.091735126	0.001493652	0.489917849	0.118745332	0.004854369
Blood	1	9	5	0.543358109	0.083952735	0.001238803	0.332285115	0.036973509	0.000952925
Blood	1	10	5	0.455897038	0.058027294	0.001109508	0.445467658	0.037723289	0.001109508
Blood	1	11	6	0.601593625	0.056915196	0.003699488	0.31374502	0.023050655	0.000284576
Blood	1	12	6	0.41208021	0.065094167	0.002559883	0.463034071	0.05107576	0.001584689
WAT	4	1	1	0.048134777	0.317689531	0.371841155	0.037304452	0.178098676	0.045728039
WAT	4	2	1	0.090277778	0.324074074	0.141203704	0.06712963	0.337962963	0.032407407
WAT	4	3	2	0.0472103	0.243562232	0.177038627	0.041845494	0.241416309	0.248927039
WAT	4	4	2	0.030232558	0.43255814	0.297674419	0.01627907	0.202325581	0.018604651
WAT	4	5	3	0.024978467	0.122308355	0.403962102	0.018949182	0.131782946	0.29543497
WAT	4	6	3	0.024301337	0.227217497	0.334143378	0.025516403	0.170109356	0.216281896
WAT	4	7	4	0.105398458	0.453727506	0.056269637	0.064695801	0.27963439	0.0288489
WAT	4	8	4	0.111232577	0.226291336	0.043454496	0.150314294	0.370319759	0.091828368
WAT	1	9	5	0.106891702	0.538677918	0.216596343	0.032348805	0.090014065	0.014064698
WAT	1	10	5	0.123584906	0.33490566	0.240566038	0.093396226	0.181132075	0.019811321
WAT	1	11	6	0.29	0.27	0.215	0.15	0.07	0
WAT	1	12	6	0.100490196	0.330882353	0.299019608	0.115196078	0.137254902	0.014705882
Blood	8	13	7	0.626292518	0.070213169	0.002047382	0.266899506	0.03210433	0.000757015
Blood	8	14	7	0.256108469	0.063950888	0.001219661	0.549802821	0.124019189	0.003780949
Blood	8	15	8	0.492019319	0.084613615	0.00124195	0.368376265	0.05098896	0.000804968
Blood	8	16	8	0.425453658	0.043323297	0.001432175	0.464041012	0.062283343	0.001643746
Blood	8	17	9	0.450894577	0.07046518	0.001981833	0.410542252	0.063198459	0.0015139
Blood	8	18	9	0.450445836	0.054733447	0.001214191	0.435230507	0.055625119	0.000853728
WAT	8	13	7	0.35347432	0.160120846	0.235649547	0.120845921	0.096676737	0.03021148
WAT	8	14	7	0.172413793	0.08045977	0.060344828	0.42816092	0.146551724	0.112068966
WAT	8	15	8	0.3125	0.182692308	0.180288462	0.228365385	0.088942308	0.004807692
WAT	8	16	8	0.168168168	0.06006006	0.159159159	0.168168168	0.126126126	0.324324324
WAT	8	17	9	0.106569343	0.181021898	0.402919708	0.115328467	0.059854015	0.134306569
WAT	8	18	9	0.205607477	0.112149533	0.252336449	0.231308411	0.121495327	0.079439252
Blood	12	19	10	0.420625724	0.091589417	0.009559676	0.396485129	0.069621475	0.009945925
Blood	12	20	10	0.44646431	0.061930176	0.000945074	0.41099622	0.077996442	0.001000667
Blood	12	21	11	0.481917195	0.093696634	0.002201055	0.346855907	0.071610186	0.002542598
Blood	12	22	11	0.399037731	0.044618891	0.00106356	0.493795898	0.057888073	0.002582932
Blood	12	23	12	0.504567487	0.118475019	0.004101417	0.28085384	0.089392245	0.000559284
Blood	12	24	12	0.324801134	0.065684807	0.00126014	0.528707569	0.072773096	0.006143183
Blood	12	25	13	0.47985671	0.048939102	0.000661339	0.420611739	0.047726646	0.000496004
Blood	12	26	13	0.441896686	0.050186034	0.000519166	0.460932768	0.044907848	0.000346111
WAT	12	19	10	0.37254902	0.12745098	0.215686275	0.18627451	0.058823529	0.029411765
WAT	12	20	10	0.184782609	0.130434783	0.086956522	0.260869565	0.184782609	0.152173913
WAT	12	21	11	0.267857143	0.25	0.196428571	0.125	0.089285714	0.035714286
WAT	12	22	11	0.170212766	0.114893617	0.059574468	0.29787234	0.234042553	0.123404255
WAT	12	23	12	0.484223301	0.160194175	0.071601942	0.200242718	0.060679612	0.019417476
WAT	12	24	12	0.052935515	0.048123195	0.133782483	0.113570741	0.102983638	0.547641963
WAT	12	25	13	0.073593074	0.26984127	0.414141414	0.054834055	0.076479076	0.108225108
WAT	12	26	13	0.13172043	0.102150538	0.240591398	0.211021505	0.196236559	0.11155914
Blood	12	27	14	0.40667847	0.124758101	0.00115288	0.329723721	0.133528225	0.003005723
Blood	12	28	14	0.396631287	0.087986464	0.001384402	0.448777111	0.065912936	0.000846024
Blood	12	29	15	0.51184471	0.062320414	0.000957793	0.373475512	0.050124513	0.00089394
Blood	12	30	15	0.39619705	0.079713087	0.001015022	0.436459602	0.083773176	0.001421031
Blood	12	31	16	0.495424905	0.053533866	0.001419857	0.395719394	0.054059739	0.001314682
Blood	12	32	16	0.270058057	0.190920339	0.002331779	0.34624536	0.189207195	0.000618635
WAT	12	27	14	0.104355717	0.085299456	0.058076225	0.096188748	0.168784029	0.48185118
WAT	12	28	14	0.154411765	0.226470588	0.298529412	0.104411765	0.182352941	0.010294118
WAT	12	29	15	0.130511464	0.169312169	0.149911817	0.121693122	0.177248677	0.233686067
WAT	12	30	15	0.150115473	0.270977675	0.350269438	0.113163972	0.086989992	0.015396459
WAT	12	31	16	0.047743623	0.103989536	0.325703074	0.053302812	0.138652714	0.319816874
WAT	12	32	16	0.165644172	0.255995538	0.273842722	0.174010039	0.118795315	0.01115449
Blood	8	33	17	0.576150029	0.089311244	0.002186528	0.275166092	0.055420066	0.001009167
Blood	8	34	17	0.279520642	0.049943531	0.000815661	0.586773748	0.079244573	0.003074413
Blood	8	35	18	0.239113827	0.282811306	0.001527884	0.180404889	0.286745607	0.000840336
Blood	8	36	18	0.347492785	0.099657287	0.000901876	0.46780303	0.080357143	0.002795815
Blood	8	37	19	0.562403698	0.087680681	0.001907697	0.266123707	0.07946291	0.001467459
Blood	8	38	19	0.249490056	0.046277409	0.000254972	0.611677715	0.087901581	0.00299592
WAT	8	33	17	0.403485952	0.143773847	0.086801942	0.241328477	0.071366632	0.046522719
WAT	8	34	17	0.16007533	0.088512241	0.109227872	0.335216573	0.152542373	0.152542373
WAT	8	36	18	0.082962963	0.146666667	0.318518519	0.097777778	0.11037037	0.240740741
WAT	8	37	19	0.390207879	0.165860503	0.054314515	0.205294834	0.131853931	0.049699073
WAT	8	38	19	0.086111111	0.029166667	0.033333333	0.222222222	0.188888889	0.438888889
Blood	2	39	20	0.397725868	0.077369917	0.004449388	0.476208132	0.040415276	0.001977506
Blood	2	40	20	0.493641775	0.141504329	0.005952381	0.301948052	0.050730519	0.005005411
Blood	2	41	21	0.367289588	0.119713362	0.007446958	0.426443726	0.073907545	0.003934242
Blood	2	42	21	0.473044961	0.09833795	0.003942041	0.357234179	0.061367995	0.004261666
Blood	2	43	22	0.37289745	0.106483993	0.001627781	0.450623983	0.063483451	0.002984265
Blood	2	44	22	0.367015099	0.146470512	0.003742418	0.310362627	0.166473093	0.003355272
WAT	2	39	20	0.223880597	0.373134328	0.074626866	0.158208955	0.140298507	0.023880597
WAT	2	40	20	0.277227723	0.330033003	0.128712871	0.165016502	0.069306931	0.01980198
WAT	2	41	21	0.276086957	0.204347826	0.058695652	0.226086957	0.2	0.02826087
WAT	2	42	21	0.215782984	0.245376079	0.066584464	0.21270037	0.187422935	0.037607891
WAT	2	43	22	0.337312245	0.077588779	0.036009151	0.438973441	0.07619616	0.026260818
WAT	2	44	22	0.088275862	0.260689655	0.264827586	0.100689655	0.263448276	0.020689655
Blood	1	45	23	0.362404385	0.230078901	0.001626212	0.223333133	0.177979883	0.000903451
Blood	1	46	23	0.327058921	0.227083853	0.000997258	0.256918474	0.184160226	0.000706391
Blood	1	47	24	0.397848593	0.205111614	0.001900679	0.275355872	0.115051763	0.00088968
Blood	1	48	24	0.440776419	0.114694953	0.000793737	0.338023596	0.102500271	0.000865895
Blood	4	49	25	0.303978981	0.219334621	0.002722294	0.31515305	0.154442721	0.001487766
Blood	4	50	25	0.370355731	0.126482213	0.001293568	0.337261948	0.159899389	0.001724757
Blood	4	51	26	0.365235483	0.244183847	0.00179686	0.178551163	0.205409495	0.001324002
Blood	4	52	26	0.213744852	0.204932914	0.000354249	0.354868707	0.222822477	0.000309968
WAT	1	45	23	0.218637993	0.283154122	0.222222222	0.11827957	0.132616487	0.021505376
WAT	1	46	23	0.370572207	0.29972752	0.079019074	0.185286104	0.059945504	0.005449591
WAT	1	47	24	0.241558442	0.376623377	0.202597403	0.119480519	0.051948052	0.002597403
WAT	1	48	24	0.352380952	0.170068027	0.121088435	0.238095238	0.110204082	0.004081633
WAT	4	49	25	0.348254192	0.129414928	0.060758813	0.33155224	0.094364351	0.032126895
WAT	4	50	25	0.103354488	0.129646419	0.187669991	0.068902992	0.171350861	0.336355394
WAT	4	51	26	0.079446064	0.225947522	0.346938776	0.048833819	0.139212828	0.158163265
WAT	4	52	26	0.112024666	0.254881809	0.412127441	0.123329908	0.067831449	0.027749229
Blood	2	53	27	0.383158086	0.209662799	0.001722263	0.30629079	0.092367658	0.000770486
Blood	2	54	27	0.339516379	0.111139816	0.002428439	0.433295443	0.107522993	0.001240054
Blood	2	55	28	0.428147694	0.128413624	0.001278511	0.365654086	0.07226143	0.001125089
Blood	2	56	28	0.394328862	0.054622861	0.001445899	0.487509037	0.058317937	0.001606555
Blood	2	57	29	0.40459364	0.314134276	0.004711425	0.230270907	0.043109541	0.001001178
Blood	2	58	29	0.339475927	0.13623775	0.004793353	0.412547934	0.10044738	0.003408607
WAT	2	53	27	0.234348562	0.285956007	0.199661591	0.129441624	0.115905245	0.0321489
WAT	2	54	27	0.269483568	0.357746479	0.085446009	0.230985915	0.046948357	0.008450704
WAT	2	55	28	0.311011905	0.193452381	0.162202381	0.21875	0.086309524	0.025297619
WAT	2	56	28	0.332829047	0.143721634	0.04387292	0.394856278	0.077155825	0.004538578
WAT	2	57	29	0.160674157	0.486516854	0.176404494	0.065168539	0.071910112	0.034269663
WAT	2	58	29	0.147188882	0.294377764	0.291219204	0.161718256	0.089703095	0.014529375
Blood	1	59	30	0.525560897	0.136939103	0.001442308	0.285657051	0.04775641	0.001522436
Blood	1	60	30	0.460914499	0.063510184	0.002523583	0.442948988	0.031244367	0.001381962
Blood	1	61	31	0.435339895	0.131208515	0.002403296	0.361123827	0.069523919	0.001373312
Blood	1	62	31	0.487476473	0.079556971	0.002678442	0.375199073	0.057043579	0.001375416
Blood	8	63	32	0.510960906	0.218974546	0.007672634	0.187918646	0.077030812	0.000426257
Blood	8	64	32	0.223949515	0.069262737	0.003694013	0.477297214	0.198707096	0.029090349
Blood	8	65	33	0.658136907	0.192686471	0.006780756	0.130448821	0.014045851	0.00048434
Blood	8	66	33	0.101937578	0.006681302	0.000190894	0.715662881	0.173904744	0.00372244
WAT	1	59	30	0.469681708	0.126007252	0.03877921	0.311240935	0.047743755	0.017123288
WAT	1	60	30	0.220440882	0.322645291	0.24248497	0.178356713	0.022044088	0
WAT	1	62	31	0.289473684	0.380382775	0.114832536	0.138755981	0.052631579	0.014354067
WAT	8	63	32	0.111235119	0.383184524	0.405133929	0.044642857	0.017113095	0.010416667
WAT	8	64	32	0.031819348	0.026687195	0.111880934	0.055170644	0.116756479	0.551193226
WAT	8	65	33	0.047493951	0.111579675	0.679087452	0.005530591	0.001590045	0.00145178
WAT	8	66	33	0.012634823	0.001848998	0	0.134052388	0.397842835	0.418181818
Blood	4	67	34	0.471056741	0.105413847	0.003331598	0.353097345	0.065226445	0.001717855
Blood	4	68	34	0.389758947	0.07005744	0.00500761	0.46870244	0.066620845	0.004369385
Blood	4	69	35	0.509141735	0.121713509	0.005893019	0.315503173	0.046388637	0.002266546
Blood	4	70	35	0.34207986	0.059587538	0.005792014	0.512417727	0.075296183	0.007634928
Blood	4	71	36	0.458211346	0.082582997	0.005247749	0.390045849	0.057283323	0.00613158
Blood	4	72	36	0.342849146	0.097023976	0.010728613	0.458531579	0.084895979	0.01100849
WAT	4	67	34	0.176470588	0.282352941	0.376470588	0.082352941	0.035294118	0.047058824
WAT	4	68	34	0.135678392	0.236180905	0.221105528	0.070351759	0.175879397	0.16080402
WAT	4	69	35	0.039256198	0.268595041	0.611570248	0.018595041	0.030991736	0.037190083
WAT	4	70	35	0.057983943	0.124888492	0.212310437	0.032114184	0.188224799	0.388938448
WAT	4	71	36	0.046063652	0.134840871	0.391959799	0.0360134	0.134840871	0.256281407
WAT	4	72	36	0.103064067	0.320334262	0.320334262	0.080779944	0.116991643	0.058495822
WAT	0	73	0	0.492	0.385	0.121	0	0	0
WAT	0	74	0	0.54	0.359	0.0971	0	0	0
WAT	0	75	0	0.608	0.313	0.076	0	0	0
WAT	0	76	0	0.44	0.499	0.0654	0	0	0
WAT	0	77	0	0.452	0.425	0.123	0	0	0
WAT	0	78	0	0.477	0.407	0.108	0	0	0
WAT	0	79	0	0.588	0.347	0.0651	0	0	0
WAT	0	80	0	0.34	0.448	0.209	0	0	0
Blood	0	73	0	0.974	0.0236	0.0018	0	0	0
Blood	0	74	0	0.965	0.0325	0.0015	0	0	0
Blood	0	75	0	0.961	0.0352	0.0023	0	0	0
Blood	0	76	0	0.978	0.0202	0.0015	0	0	0
Blood	0	77	0	0.965	0.0321	0.0017	0	0	0
Blood	0	78	0	0.961	0.0361	0.0022	0	0	0
Blood	0	79	0	0.971	0.0261	0.0021	0	0	0
Blood	0	80	0	0.947	0.0488	0.0036	0	0	0
Blood	0	81	0	0.545	0.462	0.00061	0	0	0
Blood	0	82	0	0.659	0.343	0.00089	0	0	0
Blood	0	83	0	0.593	0.408	0.0018	0	0	0
Blood	0	84	0	0.624	0.379	0.0014	0	0	0
Blood	0	85	0	0.673	0.33	0.0015	0	0	0
WAT	0	81	0	0.209	0.247	0.54	0	0	0
WAT	0	82	0	0.145	0.463	0.36	0	0	0
WAT	0	83	0	0.493	0.265	0.248	0	0	0
WAT	0	84	0	0.417	0.425	0.161	0	0	0
WAT	0	85	0	0.226	0.333	0.443	0	0	0
Blood	0	86	0	0.61	0.385	0.0011	0	0	0
Blood	0	87	0	0.616	0.379	0.0016	0	0	0
Blood	0	88	0	0.751	0.244	0.0022	0	0	0
WAT	0	88	0	0.181	0.232	0.587	0	0	0
WAT	0	86	0	0.405	0.376	0.215	0	0	0
WAT	0	87	0	0.461	0.3	0.241	0	0	0
Blood	0	89	0	0.573	0.411	0.0018	0	0	0
Blood	0	90	0	0.595	0.39	0.0013	0	0	0
Blood	0	91	0	0.652	0.333	0.0027	0	0	0
WAT	0	89	0	0.444	0.327	0.228	0	0	0
WAT	0	90	0	0.696	0.241	0.0552	0	0	0
WAT	0	91	0	0.516	0.317	0.163	0	0	0
Blood	0	92	0	0.898	0.104	0.0032	0	0	0
Blood	0	93	0	0.859	0.146	0.0028	0	0	0
Blood	0	94	0	0.9	0.103	0.0024	0	0	0
Blood	0	95	0	0.89	0.111	0.0047	0	0	0
WAT	0	92	0	0.3	0.481	0.227	0	0	0
WAT	0	93	0	0.42	0.388	0.2	0	0	0
WAT	0	94	0	0.164	0.51	0.344	0	0	0
WAT	0	95	0	0.425	0.41	0.176	0	0	0
