## Supplementary resource 1 for "Probabilistic migration events drive transient tissue residency of lymphocytes during homeostasis": NK_parabiosis_data_adrenals.csv

tissue	week	mouse	pair	host.nk.naive	host.nk.activ	host.nk.cd69p	donor.nk.naive	donor.nk.activ	donor.nk.cd69p
Adrenals	4	1	1	0.020997375	0.580052493	0.154855643	0.060367454	0.146981627	0.036745407
Adrenals	4	2	1	0.035363458	0.432220039	0.227897839	0.011787819	0.241650295	0.049115914
Adrenals	4	3	2	0.027848101	0.470886076	0.311392405	0.035443038	0.096202532	0.063291139
Adrenals	4	4	2	0.062893082	0.34591195	0.144654088	0.060796646	0.329140461	0.056603774
Adrenals	4	5	3	0.011741683	0.514677104	0.326810176	0.011741683	0.080234834	0.054794521
Adrenals	4	6	3	0.059090909	0.390909091	0.15	0.059090909	0.3	0.040909091
Adrenals	4	7	4	0.023206751	0.588607595	0.172995781	0.048523207	0.141350211	0.02742616
Adrenals	4	8	4	0.102870813	0.397129187	0.217703349	0.033492823	0.193779904	0.057416268
Adrenals	1	9	5	0.027083333	0.554166667	0.297916667	0.0125	0.077083333	0.03125
Adrenals	1	10	5	0.012302285	0.472759227	0.360281195	0.007029877	0.121265378	0.026362039
Adrenals	1	11	6	0.005291005	0.650793651	0.298941799	0.005291005	0.026455026	0.010582011
Adrenals	1	12	6	0.030487805	0.545731707	0.25	0.018292683	0.12195122	0.033536585
Blood	4	1	1	0.269774011	0.248587571	0.032015066	0.314500942	0.104519774	0.030131827
Blood	4	2	1	0.420088935	0.06539367	0.035574156	0.34318598	0.083180748	0.051268637
Blood	4	3	2	0.344754653	0.184433164	0.042301184	0.336928934	0.056472081	0.034052453
Blood	4	4	2	0.351356515	0.098395109	0.050630493	0.326518915	0.134505159	0.038020634
Blood	4	5	3	0.361904762	0.126817043	0.074185464	0.334837093	0.067669173	0.032080201
Blood	4	6	3	0.374301676	0.101873151	0.036148538	0.325994085	0.095957936	0.063752875
Blood	4	7	4	0.405905993	0.136117421	0.027433164	0.37655076	0.022016425	0.030753102
Blood	4	8	4	0.433668342	0.053015075	0.04321608	0.335929648	0.101507538	0.032160804
Blood	1	9	5	0.441202873	0.178635548	0.033213645	0.284111311	0.036355476	0.024685817
Blood	1	10	5	0.454050374	0.076923077	0.031313819	0.311095984	0.100068074	0.025187202
Blood	1	11	6	0.416931891	0.349458943	0.032463399	0.117759389	0.070019096	0.012094208
Blood	1	12	6	0.258431888	0.130968025	0.038107753	0.384581691	0.142356548	0.040297854
Adrenals	8	13	7	0.031578947	0.571929825	0.224561404	0.021052632	0.09122807	0.063157895
Adrenals	8	14	7	0.028011204	0.397759104	0.258636788	0.015873016	0.212885154	0.084033613
Adrenals	8	15	8	0.067833698	0.365426696	0.29321663	0.072210066	0.074398249	0.124726477
Adrenals	8	16	8	0.018398268	0.333333333	0.170995671	0.014069264	0.423160173	0.042207792
Adrenals	8	17	9	0.048096192	0.503006012	0.216432866	0.058116232	0.06012024	0.116232465
Adrenals	8	18	9	0.017204301	0.466666667	0.301075269	0.015053763	0.129032258	0.07311828
Blood	8	13	7	0.320002342	0.113069446	0.060955615	0.348577117	0.058203537	0.095268767
Blood	8	14	7	0.374184856	0.052654271	0.116787928	0.302021019	0.08515225	0.068984101
Blood	8	15	8	0.345240491	0.165828134	0.07285168	0.289997988	0.05333065	0.067518615
Blood	8	16	8	0.316758379	0.035417709	0.114207104	0.333966983	0.089144572	0.111355678
Blood	8	17	9	0.263019694	0.139080963	0.073785558	0.343019694	0.068621444	0.110547046
Blood	8	18	9	0.363590678	0.05289277	0.131226836	0.275394183	0.105220177	0.072366355
Adrenals	12	19	10	0.021621622	0.405405405	0.124324324	0.07027027	0.297297297	0.07027027
Adrenals	12	20	10	0.035135135	0.597297297	0.07027027	0.018918919	0.251351351	0.02972973
Adrenals	12	21	11	0.047120419	0.434554974	0.232984293	0.044502618	0.151832461	0.091623037
Adrenals	12	22	11	0.052763819	0.369346734	0.243718593	0.050251256	0.185929648	0.09798995
Adrenals	12	23	12	0.060070671	0.583038869	0.173144876	0.024734982	0.109540636	0.049469965
Adrenals	12	24	12	0.042105263	0.229824561	0.150877193	0.042105263	0.436842105	0.1
Adrenals	12	25	13	0.057034221	0.593155894	0.16730038	0.049429658	0.102661597	0.034220532
Adrenals	12	26	13	0.054574639	0.382022472	0.126805778	0.024077047	0.341894061	0.070626003
Blood	12	19	10	0.240077589	0.121008654	0.052372426	0.492987168	0.044911967	0.046254849
Blood	12	20	10	0.534726368	0.08358209	0.035621891	0.258507463	0.064676617	0.021691542
Blood	12	21	11	0.424672489	0.079694323	0.055070354	0.361475012	0.026322174	0.049369238
Blood	12	22	11	0.350463822	0.036549165	0.066975881	0.363636364	0.101113173	0.071057514
Blood	12	23	12	0.480379747	0.133333333	0.060126582	0.258649789	0.035232068	0.031012658
Blood	12	24	12	0.277518131	0.031265109	0.0544722	0.431587429	0.112167607	0.090249799
Blood	12	25	13	0.407338597	0.095680446	0.033906177	0.391082211	0.039015327	0.024616814
Blood	12	26	13	0.414483087	0.031919962	0.036207718	0.387803716	0.085755121	0.038589805
Adrenals	12	27	14	0.023076923	0.438461538	0.334615385	0.042307692	0.096153846	0.065384615
Adrenals	12	28	14	0.056300268	0.431635389	0.273458445	0.021447721	0.080428954	0.136729223
Adrenals	12	29	15	0.0625	0.3625	0.2625	0.05625	0.15625	0.103125
Adrenals	12	30	15	0.011695906	0.596491228	0.263157895	0.01754386	0.058479532	0.052631579
Adrenals	12	31	16	0.046875	0.375	0.265625	0.05859375	0.1640625	0.09375
Adrenals	12	32	16	0.02955665	0.532019704	0.270935961	0.019704433	0.078817734	0.064039409
Blood	12	27	14	0.248635537	0.139680615	0.059025672	0.376389731	0.110167778	0.051748534
Blood	12	28	14	0.382206406	0.097864769	0.053380783	0.241637011	0.138434164	0.060142349
Blood	12	29	15	0.367218732	0.137921188	0.039120503	0.33837807	0.063392347	0.032838378
Blood	12	30	15	0.294273419	0.137702747	0.046673287	0.267792122	0.200595829	0.038728898
Blood	12	31	16	0.331581076	0.118075212	0.033158108	0.397492924	0.070359887	0.034371209
Blood	12	32	16	0.358433735	0.163654618	0.02811245	0.225150602	0.193524096	0.027108434
Adrenals	8	33	17	0.020408163	0.054421769	0.136054422	0.013605442	0.462585034	0.306122449
Adrenals	8	34	17	0.00974026	0.071428571	0.074675325	0.038961039	0.551948052	0.237012987
Adrenals	8	35	18	0.012919897	0.080103359	0.07751938	0.033591731	0.589147287	0.201550388
Adrenals	8	36	18	0.057142857	0.096428571	0.046428571	0.05	0.453571429	0.275
Adrenals	8	37	19	0.023952096	0.077844311	0.101796407	0.023952096	0.341317365	0.431137725
Adrenals	8	38	19	0.043902439	0.042276423	0.047154472	0.074796748	0.398373984	0.383739837
Blood	8	33	17	0.385047537	0.23681936	0.07346586	0.162921348	0.090319793	0.038461538
Blood	8	34	17	0.228391357	0.036914766	0.035414166	0.455882353	0.168067227	0.06482593
Blood	8	35	18	0.334595128	0.085747202	0.052501646	0.394996708	0.062870309	0.059907834
Blood	8	36	18	0.364855571	0.053988996	0.070495186	0.366918845	0.068088033	0.063961486
Blood	8	37	19	0.396860987	0.111787316	0.075912876	0.244394619	0.082959641	0.077514414
Blood	8	38	19	0.247376917	0.015536723	0.050645682	0.534301856	0.071428571	0.073244552
Adrenals	2	39	20	0.039755352	0.336391437	0.314984709	0.048929664	0.177370031	0.079510703
Adrenals	2	40	20	0.095764273	0.445672192	0.305709024	0.051565378	0.044198895	0.049723757
Adrenals	2	41	21	0.021978022	0.340659341	0.39010989	0.016483516	0.142857143	0.082417582
Adrenals	2	42	21	0.045584046	0.378917379	0.444444444	0.028490028	0.034188034	0.056980057
Adrenals	2	43	22	0.040816327	0.382653061	0.331632653	0.056122449	0.117346939	0.056122449
Adrenals	2	44	22	0.036809816	0.506134969	0.346625767	0.033742331	0.049079755	0.015337423
Blood	2	39	20	0.26275559	0.026562201	0.073189375	0.447353335	0.056564112	0.124020638
Blood	2	40	20	0.486571429	0.103428571	0.123428571	0.192285714	0.027428571	0.056571429
Blood	2	41	21	0.320120638	0.1227919	0.117621715	0.221887118	0.1227919	0.08056872
Blood	2	42	21	0.380259536	0.100668502	0.086511994	0.311049941	0.032638616	0.084152576
Blood	2	43	22	0.173501577	0.169295478	0.051524711	0.228180862	0.318611987	0.045215563
Blood	2	44	22	0.274566474	0.378612717	0.049132948	0.165462428	0.093208092	0.026734104
Adrenals	1	45	23	0.069047619	0.14047619	0.04047619	0.052380952	0.685714286	0.00952381
Adrenals	1	46	23	0.072700297	0.798219585	0.074183976	0.043026706	0.008902077	0.002967359
Adrenals	1	47	24	0.077683616	0.207627119	0.103107345	0.064971751	0.536723164	0.005649718
Adrenals	1	48	24	0.080204778	0.839590444	0.051194539	0.017064846	0.008532423	0.001706485
Adrenals	4	49	25	0.103274559	0.166246851	0.19395466	0.088161209	0.413098237	0.032745592
Adrenals	4	50	25	0.116027532	0.67453294	0.114060964	0.060963618	0.018682399	0.012782694
Adrenals	4	51	26	0.073170732	0.13902439	0.195121951	0.036585366	0.541463415	0.012195122
Adrenals	4	52	26	0.106184364	0.684947491	0.08168028	0.078179697	0.025670945	0.019836639
Blood	1	45	23	0.52031752	0.08013608	0.01001701	0.358911359	0.023814024	0.005670006
Blood	1	46	23	0.546992939	0.031531532	0.003774044	0.35926467	0.053810567	0.002921841
Blood	1	47	24	0.42745023	0.048940786	0.012889229	0.484877489	0.018121491	0.005997958
Blood	1	48	24	0.669001543	0.030155527	0.004986347	0.260477265	0.030986584	0.002968064
Blood	4	49	25	0.419287517	0.039895166	0.008008154	0.491021161	0.029169093	0.01092021
Blood	4	50	25	0.53471613	0.059593934	0.012532899	0.357876927	0.027697706	0.00739441
Blood	4	51	26	0.565599229	0.066402485	0.0137089	0.328478098	0.016921924	0.007282853
Blood	4	52	26	0.438347524	0.025701671	0.002680542	0.474456008	0.054556922	0.0029959
Adrenals	2	53	27	0.105912378	0.660995321	0.123777116	0.040408337	0.054019566	0.006380264
Adrenals	2	54	27	0.089965398	0.670126874	0.103806228	0.049596309	0.078431373	0.004036909
Adrenals	2	55	28	0.087234043	0.623404255	0.081560284	0.070212766	0.119858156	0.012765957
Adrenals	2	56	28	0.118892508	0.679695983	0.077090119	0.051574376	0.058631922	0.005428882
Adrenals	2	57	29	0.009615385	0.911324786	0.012820513	0	0.05982906	0.00534188
Adrenals	2	58	29	0.010658915	0.846899225	0.051356589	0.000968992	0.08624031	0.000968992
Blood	2	53	27	0.546696384	0.083471134	0.010353009	0.298439859	0.052843483	0.003522899
Blood	2	54	27	0.366085965	0.180153045	0.005617063	0.350537284	0.086698144	0.003663302
Blood	2	55	28	0.376502475	0.123497525	0.008484563	0.399127975	0.083549375	0.004360123
Blood	2	56	28	0.425026776	0.147090325	0.006604784	0.299178865	0.11370939	0.004284184
Blood	2	57	29	0.030113636	0.696022727	0.014772727	0.034090909	0.221022727	0.001704545
Blood	2	58	29	0.007282124	0.7329105	0.01010101	0.004933051	0.233262861	0.000704722
Adrenals	1	59	30	0.009950249	0.736318408	0.154228856	0.024875622	0.059701493	0
Adrenals	1	60	30	0.065068493	0.73630137	0.160958904	0	0.020547945	0.006849315
Adrenals	1	61	31	0.020689655	0.662068966	0.103448276	0.044827586	0.182758621	0
Adrenals	1	62	31	0.099537037	0.611111111	0.203703704	0.016203704	0.076388889	0.00462963
Adrenals	8	63	32	0.01734104	0.644508671	0.141618497	0.01734104	0.138728324	0.011560694
Adrenals	8	64	32	0.071684588	0.35483871	0.326164875	0.046594982	0.161290323	0.028673835
Adrenals	8	65	33	0.038869258	0.48409894	0.049469965	0.014134276	0.360424028	0.038869258
Adrenals	8	66	33	0.01509434	0.071698113	0.00754717	0.079245283	0.637735849	0.181132075
Blood	1	59	30	0.326487466	0.123829659	0.023255814	0.429175476	0.083962549	0.008758683
Blood	1	60	30	0.691160015	0.109101082	0.014546811	0.132413279	0.043267438	0.007086908
Blood	1	61	31	0.338110559	0.102661597	0.017256508	0.474115238	0.056449254	0.010821878
Blood	1	62	31	0.659768716	0.076384662	0.01552039	0.195678637	0.049908704	0.005782106
Blood	8	63	32	0.461852305	0.163402693	0.021827825	0.304569563	0.026927785	0.018359853
Blood	8	64	32	0.282669571	0.142501556	0.029247044	0.32078407	0.231642813	0.026602365
Blood	8	65	33	0.6552877	0.156431462	0.04451874	0.094140419	0.040119655	0.005278902
Blood	8	66	33	0.079519305	0.01661979	0.004346714	0.64612631	0.211454871	0.036819228
Adrenals	4	67	34	0.049541284	0.456880734	0.255045872	0.056880734	0.165137615	0.016513761
Adrenals	4	68	34	0.120813397	0.525119617	0.168660287	0.062200957	0.089712919	0.034688995
Adrenals	4	69	35	0.069727891	0.584183673	0.178571429	0.045918367	0.102040816	0.021258503
Adrenals	4	70	35	0.106029106	0.453222453	0.214137214	0.118503119	0.066528067	0.041580042
Adrenals	4	71	36	0.032388664	0.091767881	0.020242915	0.083670715	0.642375169	0.128205128
Adrenals	4	72	36	0.07217695	0.135040745	0.023282887	0.048894063	0.554132712	0.168800931
Blood	4	67	34	0.331364829	0.103237095	0.030621172	0.461067367	0.045275591	0.026902887
Blood	4	68	34	0.471271394	0.064995925	0.045028525	0.306642217	0.082518337	0.028117359
Blood	4	69	35	0.471830986	0.112676056	0.027464789	0.339612676	0.026056338	0.021126761
Blood	4	70	35	0.388844622	0.027888446	0.042549801	0.412270916	0.089243028	0.037609562
Blood	4	71	36	0.298403886	0.095998149	0.02752718	0.488086977	0.05759889	0.03030303
Blood	4	72	36	0.492395437	0.066539924	0.026344378	0.309342749	0.085822922	0.017925041
Adrenals	0	73	0	0.152	0.788	0.0563	0	0	0
Adrenals	0	74	0	0.249	0.685	0.0682	0	0	0
Adrenals	0	75	0	0.108	0.769	0.123	0	0	0
Adrenals	0	76	0	0.108	0.784	0.112	0	0	0
Adrenals	0	77	0	0.115	0.719	0.16	0	0	0
Adrenals	0	78	0	0.136	0.769	0.0951	0	0	0
Adrenals	0	79	0	0.142	0.774	0.0822	0	0	0
Adrenals	0	80	0	0.116	0.736	0.147	0	0	0
Blood	0	73	0	0.8	0.0963	0.0997	0	0	0
Blood	0	74	0	0.781	0.128	0.0882	0	0	0
Blood	0	75	0	0.781	0.125	0.0899	0	0	0
Blood	0	76	0	0.809	0.0816	0.102	0	0	0
Blood	0	77	0	0.817	0.0972	0.0842	0	0	0
Blood	0	78	0	0.722	0.199	0.0632	0	0	0
Blood	0	79	0	0.845	0.0773	0.0762	0	0	0
Blood	0	80	0	0.665	0.216	0.11	0	0	0
Adrenals	0	81	0	0.219	0.76	0.0312	0	0	0
Adrenals	0	82	0	0.176	0.714	0.114	0	0	0
Adrenals	0	83	0	0.138	0.806	0.0708	0	0	0
Adrenals	0	84	0	0.0535	0.898	0.0481	0	0	0
Adrenals	0	85	0	0.215	0.726	0.0628	0	0	0
Blood	0	81	0	0.766	0.243	0.0225	0	0	0
Blood	0	82	0	0.686	0.332	0.029	0	0	0
Blood	0	83	0	0.712	0.283	0.0465	0	0	0
Blood	0	84	0	0.726	0.281	0.0341	0	0	0
Blood	0	85	0	0.794	0.213	0.0243	0	0	0
Adrenals	0	86	0	0.092	0.774	0.132	0	0	0
Adrenals	0	87	0	0.238	0.669	0.1	0	0	0
Adrenals	0	88	0	0.0902	0.769	0.141	0	0	0
Blood	0	86	0	0.853	0.106	0.0399	0	0	0
Blood	0	87	0	0.834	0.123	0.0407	0	0	0
Blood	0	88	0	0.675	0.255	0.0628	0	0	0
Adrenals	0	89	0	0.102	0.777	0.117	0	0	0
Adrenals	0	90	0	0.196	0.622	0.173	0	0	0
Adrenals	0	91	0	0.172	0.598	0.232	0	0	0
Blood	0	89	0	0.895	0.0676	0.0344	0	0	0
Blood	0	90	0	0.889	0.0788	0.0291	0	0	0
Blood	0	91	0	0.9	0.061	0.0377	0	0	0
Blood	0	92	0	0.838	0.102	0.0685	0	0	0
Blood	0	93	0	0.814	0.101	0.093	0	0	0
Blood	0	94	0	0.858	0.121	0.0241	0	0	0
Blood	0	95	0	0.918	0.0527	0.0337	0	0	0
Adrenals	0	92	0	0.143	0.717	0.153	0	0	0
Adrenals	0	93	0	0.214	0.625	0.167	0	0	0
Adrenals	0	94	0	0.222	0.672	0.109	0	0	0
Adrenals	0	95	0	0.206	0.685	0.122	0	0	0
