## Supplementary resource 1 for "Probabilistic migration events drive transient tissue residency of lymphocytes during homeostasis": NK_parabiosis_data_bonemarrow.csv

tissue	week	mouse	pair	host.nk.naive	host.nk.activ	host.nk.cd69p	donor.nk.naive	donor.nk.activ	donor.nk.cd69p
Blood	4	1	1	0.269774011	0.248587571	0.032015066	0.314500942	0.104519774	0.030131827
Blood	4	2	1	0.420088935	0.06539367	0.035574156	0.34318598	0.083180748	0.051268637
Blood	4	3	2	0.344754653	0.184433164	0.042301184	0.336928934	0.056472081	0.034052453
Blood	4	4	2	0.351356515	0.098395109	0.050630493	0.326518915	0.134505159	0.038020634
Blood	4	5	3	0.361904762	0.126817043	0.074185464	0.334837093	0.067669173	0.032080201
Blood	4	6	3	0.374301676	0.101873151	0.036148538	0.325994085	0.095957936	0.063752875
Blood	4	7	4	0.405905993	0.136117421	0.027433164	0.37655076	0.022016425	0.030753102
Blood	4	8	4	0.433668342	0.053015075	0.04321608	0.335929648	0.101507538	0.032160804
Blood	1	9	5	0.441202873	0.178635548	0.033213645	0.284111311	0.036355476	0.024685817
Blood	1	10	5	0.454050374	0.076923077	0.031313819	0.311095984	0.100068074	0.025187202
Blood	1	11	6	0.416931891	0.349458943	0.032463399	0.117759389	0.070019096	0.012094208
Blood	1	12	6	0.258431888	0.130968025	0.038107753	0.384581691	0.142356548	0.040297854
BoneMarrow	4	1	1	0.084935897	0.482371795	0.193910256	0.052884615	0.150106838	0.035790598
BoneMarrow	4	2	1	0.156279962	0.280920422	0.220517737	0.060402685	0.18696069	0.084372004
BoneMarrow	4	3	2	0.124887691	0.357142857	0.344564241	0.049865229	0.07277628	0.048966757
BoneMarrow	4	4	2	0.196969697	0.226381462	0.218360071	0.081105169	0.157754011	0.112299465
BoneMarrow	4	5	3	0.095379147	0.318720379	0.316943128	0.098341232	0.116706161	0.05035545
BoneMarrow	4	6	3	0.287260616	0.3122398	0.256452956	0.052456286	0.049125729	0.038301415
BoneMarrow	4	7	4	0.165394402	0.388804071	0.16692112	0.108905852	0.099236641	0.061577608
BoneMarrow	4	8	4	0.25390625	0.172265625	0.41015625	0.039453125	0.054296875	0.06484375
BoneMarrow	1	9	5	0.315295815	0.316738817	0.252525253	0.057720058	0.019480519	0.02958153
BoneMarrow	1	10	5	0.328397213	0.220383275	0.263066202	0.068815331	0.079268293	0.033972125
BoneMarrow	1	11	6	0.278438031	0.431239389	0.200339559	0.037351443	0.036502547	0.01188455
BoneMarrow	1	12	6	0.3151341	0.27394636	0.249042146	0.052681992	0.083333333	0.022030651
BoneMarrow	8	13	7	0.222416303	0.176419214	0.282969432	0.158369723	0.032896652	0.122561863
BoneMarrow	8	14	7	0.150892047	0.178409435	0.476867251	0.065013607	0.033565165	0.094950106
BoneMarrow	8	15	8	0.133624879	0.191448008	0.314868805	0.12244898	0.05393586	0.182215743
BoneMarrow	8	16	8	0.197155468	0.167238843	0.434036292	0.06424718	0.041196665	0.093673369
BoneMarrow	8	17	9	0.153986333	0.171298405	0.369020501	0.107517084	0.033712984	0.164920273
BoneMarrow	8	18	9	0.130819093	0.210960519	0.487919859	0.042427814	0.040659988	0.090159104
Blood	8	13	7	0.320002342	0.113069446	0.060955615	0.348577117	0.058203537	0.095268767
Blood	8	14	7	0.374184856	0.052654271	0.116787928	0.302021019	0.08515225	0.068984101
Blood	8	15	8	0.345240491	0.165828134	0.07285168	0.289997988	0.05333065	0.067518615
Blood	8	16	8	0.316758379	0.035417709	0.114207104	0.333966983	0.089144572	0.111355678
Blood	8	17	9	0.263019694	0.139080963	0.073785558	0.343019694	0.068621444	0.110547046
Blood	8	18	9	0.363590678	0.05289277	0.131226836	0.275394183	0.105220177	0.072366355
BoneMarrow	12	19	10	0.200992556	0.280397022	0.216708023	0.138130687	0.095119934	0.078577337
BoneMarrow	12	20	10	0.20510397	0.244801512	0.34120983	0.056710775	0.087901701	0.057655955
BoneMarrow	12	21	11	0.180244399	0.176171079	0.448065173	0.088594705	0.027494908	0.074338086
BoneMarrow	12	22	11	0.140851661	0.192793636	0.343472157	0.094992981	0.058961161	0.160505381
BoneMarrow	12	23	12	0.266666667	0.188950276	0.344014733	0.109760589	0.027624309	0.053775322
BoneMarrow	12	24	12	0.200992556	0.249131514	0.222332506	0.095781638	0.052109181	0.175682382
BoneMarrow	12	25	13	0.211782252	0.176733781	0.337061894	0.111111111	0.073079791	0.085011186
BoneMarrow	12	26	13	0.229348882	0.186588921	0.231292517	0.149659864	0.065111759	0.130223518
Blood	12	19	10	0.240077589	0.121008654	0.052372426	0.492987168	0.044911967	0.046254849
Blood	12	20	10	0.534726368	0.08358209	0.035621891	0.258507463	0.064676617	0.021691542
Blood	12	21	11	0.424672489	0.079694323	0.055070354	0.361475012	0.026322174	0.049369238
Blood	12	22	11	0.350463822	0.036549165	0.066975881	0.363636364	0.101113173	0.071057514
Blood	12	23	12	0.480379747	0.133333333	0.060126582	0.258649789	0.035232068	0.031012658
Blood	12	24	12	0.277518131	0.031265109	0.0544722	0.431587429	0.112167607	0.090249799
Blood	12	25	13	0.407338597	0.095680446	0.033906177	0.391082211	0.039015327	0.024616814
Blood	12	26	13	0.414483087	0.031919962	0.036207718	0.387803716	0.085755121	0.038589805
BoneMarrow	12	27	14	0.12287415	0.218112245	0.457482993	0.077380952	0.035714286	0.075680272
BoneMarrow	12	28	14	0.177386935	0.214572864	0.340703518	0.051256281	0.059798995	0.134673367
BoneMarrow	12	29	15	0.165803109	0.248704663	0.304663212	0.09119171	0.095336788	0.086010363
BoneMarrow	12	30	15	0.163869694	0.252714709	0.374136229	0.065153011	0.047384008	0.076011846
BoneMarrow	12	31	16	0.205691463	0.239640539	0.294058912	0.117324014	0.055416875	0.071392911
BoneMarrow	12	32	16	0.224242424	0.237575758	0.253333333	0.083030303	0.112727273	0.072121212
Blood	12	27	14	0.248635537	0.139680615	0.059025672	0.376389731	0.110167778	0.051748534
Blood	12	28	14	0.382206406	0.097864769	0.053380783	0.241637011	0.138434164	0.060142349
Blood	12	29	15	0.367218732	0.137921188	0.039120503	0.33837807	0.063392347	0.032838378
Blood	12	30	15	0.294273419	0.137702747	0.046673287	0.267792122	0.200595829	0.038728898
Blood	12	31	16	0.331581076	0.118075212	0.033158108	0.397492924	0.070359887	0.034371209
Blood	12	32	16	0.358433735	0.163654618	0.02811245	0.225150602	0.193524096	0.027108434
BoneMarrow	8	33	17	0.158011869	0.139465875	0.142433234	0.142433234	0.201038576	0.200296736
BoneMarrow	8	34	17	0.13032368	0.023424191	0.062606474	0.30834753	0.146507666	0.310477002
BoneMarrow	8	35	18	0.08841733	0.019451813	0.078691424	0.198938992	0.221927498	0.381078691
BoneMarrow	8	36	18	0.11365564	0.183206107	0.122985581	0.151823579	0.100932994	0.313825276
BoneMarrow	8	37	19	0.117180617	0.028193833	0.066960352	0.23876652	0.231718062	0.305726872
BoneMarrow	8	38	19	0.067018072	0.024096386	0.0625	0.218373494	0.144578313	0.476656627
Blood	8	33	17	0.385047537	0.23681936	0.07346586	0.162921348	0.090319793	0.038461538
Blood	8	34	17	0.228391357	0.036914766	0.035414166	0.455882353	0.168067227	0.06482593
Blood	8	35	18	0.334595128	0.085747202	0.052501646	0.394996708	0.062870309	0.059907834
Blood	8	36	18	0.364855571	0.053988996	0.070495186	0.366918845	0.068088033	0.063961486
Blood	8	37	19	0.396860987	0.111787316	0.075912876	0.244394619	0.082959641	0.077514414
Blood	8	38	19	0.247376917	0.015536723	0.050645682	0.534301856	0.071428571	0.073244552
Blood	2	39	20	0.26275559	0.026562201	0.073189375	0.447353335	0.056564112	0.124020638
Blood	2	40	20	0.486571429	0.103428571	0.123428571	0.192285714	0.027428571	0.056571429
Blood	2	41	21	0.320120638	0.1227919	0.117621715	0.221887118	0.1227919	0.08056872
Blood	2	42	21	0.380259536	0.100668502	0.086511994	0.311049941	0.032638616	0.084152576
Blood	2	43	22	0.173501577	0.169295478	0.051524711	0.228180862	0.318611987	0.045215563
Blood	2	44	22	0.274566474	0.378612717	0.049132948	0.165462428	0.093208092	0.026734104
BoneMarrow	2	39	20	0.323606045	0.119332986	0.399687337	0.064095883	0.025013028	0.057321522
BoneMarrow	2	40	20	0.220564731	0.263185935	0.377197656	0.05167821	0.030900373	0.041555674
BoneMarrow	2	41	21	0.309682188	0.161123429	0.366592757	0.042867701	0.041389505	0.050997783
BoneMarrow	2	42	21	0.241964827	0.158277744	0.505154639	0.032140691	0.017586416	0.032747119
BoneMarrow	2	43	22	0.31029106	0.122661123	0.268711019	0.194906445	0.0504158	0.041060291
BoneMarrow	2	44	22	0.349514563	0.238237491	0.303211352	0.050784167	0.016430172	0.026885736
BoneMarrow	1	45	23	0.535634744	0.129175947	0.13752784	0.155902004	0.026169265	0.012249443
BoneMarrow	1	46	23	0.656050955	0.229299363	0.024203822	0.052229299	0.021656051	0.007643312
BoneMarrow	1	47	24	0.51201373	0.166475973	0.16590389	0.128718535	0.02173913	0.008009153
BoneMarrow	1	48	24	0.48	0.355	0.045	0.07	0.0425	0.0025
BoneMarrow	4	49	25	0.284331797	0.138248848	0.265898618	0.224884793	0.053917051	0.034562212
BoneMarrow	4	50	25	0.434722858	0.194228126	0.24736601	0.074209803	0.014200641	0.035730646
BoneMarrow	4	51	26	0.417335474	0.130551097	0.191011236	0.151952916	0.069555912	0.039593365
BoneMarrow	4	52	26	0.594656489	0.127480916	0.119847328	0.122900763	0.012977099	0.019083969
Blood	1	45	23	0.52031752	0.08013608	0.01001701	0.358911359	0.023814024	0.005670006
Blood	1	46	23	0.546992939	0.031531532	0.003774044	0.35926467	0.053810567	0.002921841
Blood	1	47	24	0.42745023	0.048940786	0.012889229	0.484877489	0.018121491	0.005997958
Blood	1	48	24	0.669001543	0.030155527	0.004986347	0.260477265	0.030986584	0.002968064
Blood	4	49	25	0.419287517	0.039895166	0.008008154	0.491021161	0.029169093	0.01092021
Blood	4	50	25	0.53471613	0.059593934	0.012532899	0.357876927	0.027697706	0.00739441
Blood	4	51	26	0.565599229	0.066402485	0.0137089	0.328478098	0.016921924	0.007282853
Blood	4	52	26	0.438347524	0.025701671	0.002680542	0.474456008	0.054556922	0.0029959
BoneMarrow	2	53	27	0.580893043	0.125649013	0.14953271	0.063551402	0.069366563	0.007061267
BoneMarrow	2	54	27	0.358555233	0.389401529	0.09570261	0.124439757	0.018191405	0.009754811
BoneMarrow	2	55	28	0.401908802	0.183722163	0.173647932	0.120360551	0.10233298	0.015376458
BoneMarrow	2	56	28	0.375446429	0.345089286	0.108928571	0.109821429	0.045535714	0.009375
BoneMarrow	2	57	29	0.066234701	0.667386609	0.046076314	0.005759539	0.208783297	0.002159827
BoneMarrow	2	58	29	0.062397373	0.699178982	0.038095238	0.01773399	0.177011494	0.000328407
Blood	2	53	27	0.546696384	0.083471134	0.010353009	0.298439859	0.052843483	0.003522899
Blood	2	54	27	0.366085965	0.180153045	0.005617063	0.350537284	0.086698144	0.003663302
Blood	2	55	28	0.376502475	0.123497525	0.008484563	0.399127975	0.083549375	0.004360123
Blood	2	56	28	0.425026776	0.147090325	0.006604784	0.299178865	0.11370939	0.004284184
Blood	2	57	29	0.030113636	0.696022727	0.014772727	0.034090909	0.221022727	0.001704545
Blood	2	58	29	0.007282124	0.7329105	0.01010101	0.004933051	0.233262861	0.000704722
BoneMarrow	1	59	30	0.477964562	0.261699228	0.127669241	0.093139482	0.035892776	0.002726034
BoneMarrow	1	60	30	0.55988024	0.279640719	0.095209581	0.039520958	0.016167665	0.006586826
BoneMarrow	1	61	31	0.428208745	0.282087447	0.106346968	0.123554302	0.053314528	0.008744711
BoneMarrow	1	62	31	0.381530984	0.435803969	0.087889834	0.059943297	0.031591738	0.0036452
BoneMarrow	8	63	32	0.239940387	0.431073025	0.132637854	0.121833085	0.057004471	0.01900149
BoneMarrow	8	64	32	0.287411883	0.378449144	0.192749245	0.052567976	0.067472306	0.021148036
BoneMarrow	8	65	33	0.073430371	0.162502716	0.078644362	0.055398653	0.556376276	0.071909624
BoneMarrow	8	66	33	0.035805627	0.018998904	0.008403361	0.342345634	0.428206065	0.167701863
Blood	1	59	30	0.326487466	0.123829659	0.023255814	0.429175476	0.083962549	0.008758683
Blood	1	60	30	0.691160015	0.109101082	0.014546811	0.132413279	0.043267438	0.007086908
Blood	1	61	31	0.338110559	0.102661597	0.017256508	0.474115238	0.056449254	0.010821878
Blood	1	62	31	0.659768716	0.076384662	0.01552039	0.195678637	0.049908704	0.005782106
Blood	8	63	32	0.461852305	0.163402693	0.021827825	0.304569563	0.026927785	0.018359853
Blood	8	64	32	0.282669571	0.142501556	0.029247044	0.32078407	0.231642813	0.026602365
Blood	8	65	33	0.6552877	0.156431462	0.04451874	0.094140419	0.040119655	0.005278902
Blood	8	66	33	0.079519305	0.01661979	0.004346714	0.64612631	0.211454871	0.036819228
BoneMarrow	4	67	34	0.471279546	0.089660636	0.203618117	0.194770897	0.008583124	0.032615872
BoneMarrow	4	68	34	0.488748875	0.170417042	0.171317132	0.126612661	0.01110111	0.03330333
BoneMarrow	4	69	35	0.545803783	0.120567376	0.172576832	0.136524823	0.007683215	0.016252955
BoneMarrow	4	70	35	0.520763187	0.103928171	0.231425365	0.10976431	0.007407407	0.026936027
BoneMarrow	4	71	36	0.081726054	0.00849951	0.012095456	0.560967636	0.134684537	0.201046093
BoneMarrow	4	72	36	0.165249618	0.020274689	0.022454763	0.412034009	0.174187922	0.204926968
Blood	4	67	34	0.331364829	0.103237095	0.030621172	0.461067367	0.045275591	0.026902887
Blood	4	68	34	0.471271394	0.064995925	0.045028525	0.306642217	0.082518337	0.028117359
Blood	4	69	35	0.471830986	0.112676056	0.027464789	0.339612676	0.026056338	0.021126761
Blood	4	70	35	0.388844622	0.027888446	0.042549801	0.412270916	0.089243028	0.037609562
Blood	4	71	36	0.298403886	0.095998149	0.02752718	0.488086977	0.05759889	0.03030303
Blood	4	72	36	0.492395437	0.066539924	0.026344378	0.309342749	0.085822922	0.017925041
BoneMarrow	0	73	0	0.535	0.3	0.165	0	0	0
BoneMarrow	0	74	0	0.51	0.272	0.219	0	0	0
BoneMarrow	0	75	0	0.503	0.325	0.17	0	0	0
BoneMarrow	0	76	0	0.612	0.193	0.198	0	0	0
BoneMarrow	0	77	0	0.648	0.18	0.17	0	0	0
BoneMarrow	0	78	0	0.54	0.211	0.249	0	0	0
BoneMarrow	0	79	0	0.553	0.248	0.195	0	0	0
BoneMarrow	0	80	0	0.494	0.237	0.265	0	0	0
Blood	0	73	0	0.8	0.0963	0.0997	0	0	0
Blood	0	74	0	0.781	0.128	0.0882	0	0	0
Blood	0	75	0	0.781	0.125	0.0899	0	0	0
Blood	0	76	0	0.809	0.0816	0.102	0	0	0
Blood	0	77	0	0.817	0.0972	0.0842	0	0	0
Blood	0	78	0	0.722	0.199	0.0632	0	0	0
Blood	0	79	0	0.845	0.0773	0.0762	0	0	0
Blood	0	80	0	0.665	0.216	0.11	0	0	0
BoneMarrow	0	81	0	0.817	0.11	0.0723	0	0	0
BoneMarrow	0	82	0	0.828	0.0922	0.0778	0	0	0
BoneMarrow	0	83	0	0.809	0.0904	0.101	0	0	0
BoneMarrow	0	84	0	0.784	0.107	0.11	0	0	0
BoneMarrow	0	85	0	0.818	0.0837	0.0993	0	0	0
Blood	0	81	0	0.766	0.243	0.0225	0	0	0
Blood	0	82	0	0.686	0.332	0.029	0	0	0
Blood	0	83	0	0.712	0.283	0.0465	0	0	0
Blood	0	84	0	0.726	0.281	0.0341	0	0	0
Blood	0	85	0	0.794	0.213	0.0243	0	0	0
BoneMarrow	0	86	0	0.557	0.316	0.124	0	0	0
BoneMarrow	0	87	0	0.575	0.333	0.0834	0	0	0
BoneMarrow	0	88	0	0.265	0.61	0.122	0	0	0
Blood	0	86	0	0.853	0.106	0.0399	0	0	0
Blood	0	87	0	0.834	0.123	0.0407	0	0	0
Blood	0	88	0	0.675	0.255	0.0628	0	0	0
BoneMarrow	0	89	0	0.72	0.19	0.0806	0	0	0
BoneMarrow	0	90	0	0.813	0.118	0.0662	0	0	0
BoneMarrow	0	91	0	0.635	0.241	0.121	0	0	0
Blood	0	89	0	0.895	0.0676	0.0344	0	0	0
Blood	0	90	0	0.889	0.0788	0.0291	0	0	0
Blood	0	91	0	0.9	0.061	0.0377	0	0	0
BoneMarrow	0	92	0	0.373	0.257	0.382	0	0	0
BoneMarrow	0	93	0	0.357	0.237	0.42	0	0	0
BoneMarrow	0	94	0	0.305	0.335	0.369	0	0	0
BoneMarrow	0	95	0	0.333	0.367	0.309	0	0	0
Blood	0	92	0	0.838	0.102	0.0685	0	0	0
Blood	0	93	0	0.814	0.101	0.093	0	0	0
Blood	0	94	0	0.858	0.121	0.0241	0	0	0
Blood	0	95	0	0.918	0.0527	0.0337	0	0	0
