## Supplementary resource 1 for "Probabilistic migration events drive transient tissue residency of lymphocytes during homeostasis": NK_parabiosis_data_brain.csv

tissue	week	mouse	pair	host.nk.naive	host.nk.activ	host.nk.cd69p	donor.nk.naive	donor.nk.activ	donor.nk.cd69p
Blood	4	1	1	0.269774011	0.248587571	0.032015066	0.314500942	0.104519774	0.030131827
Blood	4	2	1	0.420088935	0.06539367	0.035574156	0.34318598	0.083180748	0.051268637
Blood	4	3	2	0.344754653	0.184433164	0.042301184	0.336928934	0.056472081	0.034052453
Blood	4	4	2	0.351356515	0.098395109	0.050630493	0.326518915	0.134505159	0.038020634
Blood	4	5	3	0.361904762	0.126817043	0.074185464	0.334837093	0.067669173	0.032080201
Blood	4	6	3	0.374301676	0.101873151	0.036148538	0.325994085	0.095957936	0.063752875
Blood	4	7	4	0.405905993	0.136117421	0.027433164	0.37655076	0.022016425	0.030753102
Blood	4	8	4	0.433668342	0.053015075	0.04321608	0.335929648	0.101507538	0.032160804
Blood	1	9	5	0.441202873	0.178635548	0.033213645	0.284111311	0.036355476	0.024685817
Blood	1	10	5	0.454050374	0.076923077	0.031313819	0.311095984	0.100068074	0.025187202
Blood	1	11	6	0.416931891	0.349458943	0.032463399	0.117759389	0.070019096	0.012094208
Blood	1	12	6	0.258431888	0.130968025	0.038107753	0.384581691	0.142356548	0.040297854
Brain	4	1	1	0.052884615	0.514423077	0.254807692	0.014423077	0.139423077	0.024038462
Brain	4	2	1	0.038216561	0.464968153	0.261146497	0.012738854	0.184713376	0.038216561
Brain	4	3	2	0.039393939	0.478787879	0.287878788	0.024242424	0.145454545	0.024242424
Brain	4	4	2	0.047138047	0.353535354	0.306397306	0.043771044	0.188552189	0.060606061
Brain	4	5	3	0.056768559	0.283842795	0.423580786	0.03930131	0.104803493	0.091703057
Brain	4	6	3	0.076521739	0.196521739	0.175652174	0.024347826	0.380869565	0.142608696
Brain	4	7	4	0.049418605	0.430232558	0.194767442	0.066860465	0.200581395	0.058139535
Brain	4	8	4	0.116666667	0.266666667	0.45	0.016666667	0.083333333	0.061111111
Brain	1	9	5	0.064735945	0.458262351	0.146507666	0.032367973	0.289608177	0.00681431
Brain	1	11	6	0.011532125	0.408566722	0.072487644	0.004942339	0.494233937	0.006589786
Brain	1	12	6	0.112068966	0.387931034	0.189655172	0.025862069	0.232758621	0.051724138
Blood	8	13	7	0.320002342	0.113069446	0.060955615	0.348577117	0.058203537	0.095268767
Blood	8	14	7	0.374184856	0.052654271	0.116787928	0.302021019	0.08515225	0.068984101
Blood	8	15	8	0.345240491	0.165828134	0.07285168	0.289997988	0.05333065	0.067518615
Blood	8	16	8	0.316758379	0.035417709	0.114207104	0.333966983	0.089144572	0.111355678
Blood	8	17	9	0.263019694	0.139080963	0.073785558	0.343019694	0.068621444	0.110547046
Blood	8	18	9	0.363590678	0.05289277	0.131226836	0.275394183	0.105220177	0.072366355
Brain	8	13	7	0.035019455	0.256809339	0.525291829	0.054474708	0.044747082	0.089494163
Brain	8	14	7	0.077981651	0.363914373	0.362385321	0.029051988	0.029051988	0.145259939
Brain	8	15	8	0.054263566	0.166666667	0.550387597	0.104651163	0.023255814	0.100775194
Brain	8	16	8	0.05511811	0.275590551	0.44488189	0.051181102	0.059055118	0.118110236
Brain	8	17	9	0.174668874	0.095198675	0.376655629	0.153145695	0.031456954	0.171357616
Brain	8	18	9	0.059929495	0.486486486	0.277320799	0.022326675	0.035252644	0.12573443
Blood	12	19	10	0.240077589	0.121008654	0.052372426	0.492987168	0.044911967	0.046254849
Blood	12	20	10	0.534726368	0.08358209	0.035621891	0.258507463	0.064676617	0.021691542
Blood	12	21	11	0.424672489	0.079694323	0.055070354	0.361475012	0.026322174	0.049369238
Blood	12	22	11	0.350463822	0.036549165	0.066975881	0.363636364	0.101113173	0.071057514
Blood	12	23	12	0.480379747	0.133333333	0.060126582	0.258649789	0.035232068	0.031012658
Blood	12	24	12	0.277518131	0.031265109	0.0544722	0.431587429	0.112167607	0.090249799
Blood	12	25	13	0.407338597	0.095680446	0.033906177	0.391082211	0.039015327	0.024616814
Blood	12	26	13	0.414483087	0.031919962	0.036207718	0.387803716	0.085755121	0.038589805
Brain	12	19	10	0.033595801	0.407349081	0.321784777	0.028871391	0.109186352	0.091863517
Brain	12	20	10	0.117077465	0.289612676	0.279049296	0.038732394	0.214788732	0.054577465
Brain	12	21	11	0.063649222	0.539839698	0.17397454	0.03630363	0.146628949	0.032060349
Brain	12	22	11	0.061842105	0.167763158	0.499342105	0.046710526	0.123026316	0.096710526
Brain	12	23	12	0.155276107	0.252597048	0.375068343	0.052487698	0.073810826	0.089119738
Brain	12	24	12	0.072172619	0.139136905	0.380952381	0.083333333	0.104910714	0.212053571
Brain	12	25	13	0.047384615	0.405538462	0.262769231	0.032615385	0.147076923	0.100307692
Brain	12	26	13	0.016504126	0.370592648	0.282070518	0.03375844	0.251312828	0.029257314
Blood	12	27	14	0.248635537	0.139680615	0.059025672	0.376389731	0.110167778	0.051748534
Blood	12	28	14	0.382206406	0.097864769	0.053380783	0.241637011	0.138434164	0.060142349
Blood	12	29	15	0.367218732	0.137921188	0.039120503	0.33837807	0.063392347	0.032838378
Blood	12	30	15	0.294273419	0.137702747	0.046673287	0.267792122	0.200595829	0.038728898
Blood	12	31	16	0.331581076	0.118075212	0.033158108	0.397492924	0.070359887	0.034371209
Blood	12	32	16	0.358433735	0.163654618	0.02811245	0.225150602	0.193524096	0.027108434
Brain	12	27	14	0.054481547	0.237258348	0.527240773	0.04745167	0.061511424	0.072056239
Brain	12	28	14	0.166666667	0.256944444	0.288194444	0.072916667	0.170138889	0.045138889
Brain	12	29	15	0.076719577	0.253968254	0.425925926	0.066137566	0.108465608	0.063492063
Brain	12	30	15	0.12755102	0.255102041	0.37244898	0.035714286	0.178571429	0.030612245
Brain	12	31	16	0.046683047	0.368550369	0.398034398	0.068796069	0.056511057	0.061425061
Brain	12	32	16	0.136125654	0.19895288	0.335078534	0.089005236	0.183246073	0.052356021
Blood	8	33	17	0.385047537	0.23681936	0.07346586	0.162921348	0.090319793	0.038461538
Blood	8	34	17	0.228391357	0.036914766	0.035414166	0.455882353	0.168067227	0.06482593
Blood	8	35	18	0.334595128	0.085747202	0.052501646	0.394996708	0.062870309	0.059907834
Blood	8	36	18	0.364855571	0.053988996	0.070495186	0.366918845	0.068088033	0.063961486
Blood	8	37	19	0.396860987	0.111787316	0.075912876	0.244394619	0.082959641	0.077514414
Blood	8	38	19	0.247376917	0.015536723	0.050645682	0.534301856	0.071428571	0.073244552
Brain	8	33	17	0.147601476	0.115621156	0.108241082	0.113161132	0.179581796	0.32103321
Brain	8	34	17	0.028629857	0.057259714	0.042944785	0.09202454	0.239263804	0.523517382
Brain	8	35	18	0.063740857	0.034482759	0.042842215	0.108672936	0.233019854	0.508881923
Brain	8	36	18	0.074747475	0.046464646	0.105050505	0.056565657	0.23030303	0.482828283
Brain	8	37	19	0.127802691	0.024663677	0.087443946	0.14573991	0.132286996	0.464125561
Brain	8	38	19	0.06122449	0.024118738	0.042671614	0.155844156	0.159554731	0.536178108
Blood	2	39	20	0.26275559	0.026562201	0.073189375	0.447353335	0.056564112	0.124020638
Blood	2	40	20	0.486571429	0.103428571	0.123428571	0.192285714	0.027428571	0.056571429
Blood	2	41	21	0.320120638	0.1227919	0.117621715	0.221887118	0.1227919	0.08056872
Blood	2	42	21	0.380259536	0.100668502	0.086511994	0.311049941	0.032638616	0.084152576
Blood	2	43	22	0.173501577	0.169295478	0.051524711	0.228180862	0.318611987	0.045215563
Blood	2	44	22	0.274566474	0.378612717	0.049132948	0.165462428	0.093208092	0.026734104
Brain	2	39	20	0.044444444	0.088888889	0.511111111	0.022222222	0.288888889	0.044444444
Brain	2	40	20	0.121359223	0.262135922	0.436893204	0.077669903	0.033980583	0.04368932
Brain	2	41	21	0.204301075	0.107526882	0.322580645	0.021505376	0.11827957	0.215053763
Brain	2	42	21	0.070422535	0.23943662	0.549295775	0.056338028	0.028169014	0.056338028
Brain	2	43	22	0.058823529	0.094117647	0.282352941	0.117647059	0.376470588	0.058823529
Brain	2	44	22	0.096774194	0.225806452	0.516129032	0.064516129	0.032258065	0.032258065
Blood	1	45	23	0.52031752	0.08013608	0.01001701	0.358911359	0.023814024	0.005670006
Blood	1	46	23	0.546992939	0.031531532	0.003774044	0.35926467	0.053810567	0.002921841
Blood	1	47	24	0.42745023	0.048940786	0.012889229	0.484877489	0.018121491	0.005997958
Blood	1	48	24	0.669001543	0.030155527	0.004986347	0.260477265	0.030986584	0.002968064
Blood	4	49	25	0.419287517	0.039895166	0.008008154	0.491021161	0.029169093	0.01092021
Blood	4	50	25	0.53471613	0.059593934	0.012532899	0.357876927	0.027697706	0.00739441
Blood	4	51	26	0.565599229	0.066402485	0.0137089	0.328478098	0.016921924	0.007282853
Blood	4	52	26	0.438347524	0.025701671	0.002680542	0.474456008	0.054556922	0.0029959
Brain	1	45	23	0.127659574	0.254305978	0.278622087	0.080040527	0.241134752	0.014184397
Brain	1	46	23	0.254716981	0.437437934	0.164349553	0.096822244	0.040714995	0.002482622
Brain	1	47	24	0.148500366	0.196781273	0.206291149	0.108997805	0.32479883	0.010241405
Brain	1	48	24	0.282208589	0.452100047	0.132137801	0.090136857	0.035394054	0.003775366
Brain	4	49	25	0.123511905	0.205357143	0.391369048	0.126488095	0.110119048	0.038690476
Brain	4	50	25	0.248246844	0.3085554	0.217391304	0.164095372	0.039270687	0.020336606
Brain	4	51	26	0.071368598	0.324097397	0.353484467	0.073047859	0.155331654	0.019311503
Brain	4	52	26	0.153291253	0.587015329	0.148782687	0.078449053	0.020739405	0.003606853
Blood	2	53	27	0.546696384	0.083471134	0.010353009	0.298439859	0.052843483	0.003522899
Blood	2	54	27	0.366085965	0.180153045	0.005617063	0.350537284	0.086698144	0.003663302
Blood	2	55	28	0.376502475	0.123497525	0.008484563	0.399127975	0.083549375	0.004360123
Blood	2	56	28	0.425026776	0.147090325	0.006604784	0.299178865	0.11370939	0.004284184
Blood	2	57	29	0.030113636	0.696022727	0.014772727	0.034090909	0.221022727	0.001704545
Blood	2	58	29	0.007282124	0.7329105	0.01010101	0.004933051	0.233262861	0.000704722
Brain	2	53	27	0.101535836	0.48890785	0.1471843	0.035836177	0.207764505	0.006399317
Brain	2	54	27	0.07690195	0.648173579	0.09200769	0.068937105	0.098873936	0.009063444
Brain	2	55	28	0.041491449	0.479955144	0.176619008	0.020185029	0.263807121	0.01065321
Brain	2	56	28	0.078186796	0.662306054	0.122604198	0.043200487	0.078795254	0.010648007
Brain	2	57	29	0.020399113	0.444345898	0.135254989	0.005321508	0.384922395	0.002660754
Brain	2	58	29	0.019167217	0.732980833	0.110376735	0.005948447	0.12161269	0.007270324
Blood	1	59	30	0.326487466	0.123829659	0.023255814	0.429175476	0.083962549	0.008758683
Blood	1	60	30	0.691160015	0.109101082	0.014546811	0.132413279	0.043267438	0.007086908
Blood	1	61	31	0.338110559	0.102661597	0.017256508	0.474115238	0.056449254	0.010821878
Blood	1	62	31	0.659768716	0.076384662	0.01552039	0.195678637	0.049908704	0.005782106
Blood	8	63	32	0.461852305	0.163402693	0.021827825	0.304569563	0.026927785	0.018359853
Blood	8	64	32	0.282669571	0.142501556	0.029247044	0.32078407	0.231642813	0.026602365
Blood	8	65	33	0.6552877	0.156431462	0.04451874	0.094140419	0.040119655	0.005278902
Blood	8	66	33	0.079519305	0.01661979	0.004346714	0.64612631	0.211454871	0.036819228
Brain	1	59	30	0.064182195	0.329192547	0.447204969	0.095238095	0.041407867	0.01863354
Brain	1	60	30	0.236941711	0.334595004	0.240726722	0.064345193	0.065859198	0.058289175
Brain	1	61	31	0.073076923	0.330769231	0.296153846	0.153846154	0.130769231	0.023076923
Brain	1	62	31	0.229195089	0.311050477	0.369713506	0.049113233	0.019099591	0.020463847
Brain	8	63	32	0.138746146	0.25282631	0.409044193	0.105858171	0.052415211	0.049331963
Brain	8	64	32	0.152456647	0.153901734	0.405346821	0.119942197	0.087427746	0.088150289
Brain	8	65	33	0.212837838	0.194256757	0.202702703	0.04222973	0.241554054	0.109797297
Brain	8	66	33	0.046632124	0.03626943	0.041450777	0.29015544	0.226252159	0.364421416
Blood	4	67	34	0.331364829	0.103237095	0.030621172	0.461067367	0.045275591	0.026902887
Blood	4	68	34	0.471271394	0.064995925	0.045028525	0.306642217	0.082518337	0.028117359
Blood	4	69	35	0.471830986	0.112676056	0.027464789	0.339612676	0.026056338	0.021126761
Blood	4	70	35	0.388844622	0.027888446	0.042549801	0.412270916	0.089243028	0.037609562
Blood	4	71	36	0.298403886	0.095998149	0.02752718	0.488086977	0.05759889	0.03030303
Blood	4	72	36	0.492395437	0.066539924	0.026344378	0.309342749	0.085822922	0.017925041
Brain	4	67	34	0.116389549	0.412509897	0.247822644	0.115597783	0.090261283	0.019794141
Brain	4	68	34	0.105610561	0.583333333	0.189768977	0.059405941	0.045379538	0.011551155
Brain	4	69	35	0.065934066	0.383045526	0.302982732	0.064364207	0.160910518	0.021978022
Brain	4	70	35	0.124027237	0.414883268	0.274805447	0.087548638	0.075875486	0.026264591
Brain	4	71	36	0.059743954	0.408250356	0.405405405	0.062588905	0.045519203	0.018492176
Brain	4	72	36	0.215946844	0.417275748	0.194019934	0.09833887	0.057142857	0.015282392
Brain	0	73	0	0.0464	0.877	0.0772	0	0	0
Brain	0	74	0	0.0617	0.833	0.106	0	0	0
Brain	0	75	0	0.0423	0.881	0.0774	0	0	0
Brain	0	76	0	0.0359	0.928	0.0373	0	0	0
Brain	0	77	0	0.0228	0.935	0.0423	0	0	0
Brain	0	78	0	0.123	0.743	0.133	0	0	0
Brain	0	79	0	0.0197	0.941	0.0387	0	0	0
Brain	0	80	0	0.0238	0.939	0.0372	0	0	0
Blood	0	73	0	0.8	0.0963	0.0997	0	0	0
Blood	0	74	0	0.781	0.128	0.0882	0	0	0
Blood	0	75	0	0.781	0.125	0.0899	0	0	0
Blood	0	76	0	0.809	0.0816	0.102	0	0	0
Blood	0	77	0	0.817	0.0972	0.0842	0	0	0
Blood	0	78	0	0.722	0.199	0.0632	0	0	0
Blood	0	79	0	0.845	0.0773	0.0762	0	0	0
Blood	0	80	0	0.665	0.216	0.11	0	0	0
Blood	0	81	0	0.766	0.243	0.0225	0	0	0
Blood	0	82	0	0.686	0.332	0.029	0	0	0
Blood	0	83	0	0.712	0.283	0.0465	0	0	0
Blood	0	84	0	0.726	0.281	0.0341	0	0	0
Blood	0	85	0	0.794	0.213	0.0243	0	0	0
Brain	0	81	0	0.423	0.401	0.179	0	0	0
Brain	0	82	0	0.266	0.553	0.184	0	0	0
Brain	0	83	0	0.302	0.476	0.224	0	0	0
Brain	0	84	0	0.312	0.412	0.278	0	0	0
Brain	0	85	0	0.28	0.471	0.254	0	0	0
Blood	0	86	0	0.853	0.106	0.0399	0	0	0
Blood	0	87	0	0.834	0.123	0.0407	0	0	0
Blood	0	88	0	0.675	0.255	0.0628	0	0	0
Brain	0	86	0	0.226	0.468	0.307	0	0	0
Brain	0	87	0	0.253	0.474	0.27	0	0	0
Brain	0	88	0	0.115	0.527	0.36	0	0	0
Blood	0	89	0	0.895	0.0676	0.0344	0	0	0
Blood	0	90	0	0.889	0.0788	0.0291	0	0	0
Blood	0	91	0	0.9	0.061	0.0377	0	0	0
Brain	0	89	0	0.177	0.62	0.197	0	0	0
Brain	0	90	0	0.25	0.571	0.174	0	0	0
Brain	0	91	0	0.21	0.6	0.187	0	0	0
Blood	0	92	0	0.838	0.102	0.0685	0	0	0
Blood	0	93	0	0.814	0.101	0.093	0	0	0
Blood	0	94	0	0.858	0.121	0.0241	0	0	0
Blood	0	95	0	0.918	0.0527	0.0337	0	0	0
Brain	0	92	0	0.0183	0.903	0.0792	0	0	0
Brain	0	93	0	0.0761	0.81	0.124	0	0	0
Brain	0	94	0	0.169	0.493	0.342	0	0	0
Brain	0	95	0	0.279	0.429	0.31	0	0	0
