## Supplementary resource 1 for "Probabilistic migration events drive transient tissue residency of lymphocytes during homeostasis": NK_parabiosis_data_frt.csv

tissue	week	mouse	pair	host.nk.naive	host.nk.activ	host.nk.cd69p	donor.nk.naive	donor.nk.activ	donor.nk.cd69p
Blood	4	1	1	0.269774011	0.248587571	0.032015066	0.314500942	0.104519774	0.030131827
Blood	4	2	1	0.420088935	0.06539367	0.035574156	0.34318598	0.083180748	0.051268637
Blood	4	3	2	0.344754653	0.184433164	0.042301184	0.336928934	0.056472081	0.034052453
Blood	4	4	2	0.351356515	0.098395109	0.050630493	0.326518915	0.134505159	0.038020634
Blood	4	5	3	0.361904762	0.126817043	0.074185464	0.334837093	0.067669173	0.032080201
Blood	4	6	3	0.374301676	0.101873151	0.036148538	0.325994085	0.095957936	0.063752875
Blood	4	7	4	0.405905993	0.136117421	0.027433164	0.37655076	0.022016425	0.030753102
Blood	4	8	4	0.433668342	0.053015075	0.04321608	0.335929648	0.101507538	0.032160804
Blood	1	9	5	0.441202873	0.178635548	0.033213645	0.284111311	0.036355476	0.024685817
Blood	1	10	5	0.454050374	0.076923077	0.031313819	0.311095984	0.100068074	0.025187202
Blood	1	11	6	0.416931891	0.349458943	0.032463399	0.117759389	0.070019096	0.012094208
Blood	1	12	6	0.258431888	0.130968025	0.038107753	0.384581691	0.142356548	0.040297854
FRT	4	1	1	0.016129032	0.625	0.237903226	0.016129032	0.072580645	0.028225806
FRT	4	2	1	0.019920319	0.386454183	0.195219124	0.017928287	0.274900398	0.103585657
FRT	4	3	2	0.040816327	0.514739229	0.365079365	0.040816327	0.022675737	0.013605442
FRT	4	4	2	0.063943162	0.374777975	0.197158082	0.04973357	0.294849023	0.019538188
FRT	4	5	3	0.035885167	0.380382775	0.488038278	0.038277512	0.033492823	0.023923445
FRT	4	6	3	0.062737643	0.302281369	0.374524715	0.045627376	0.169201521	0.043726236
FRT	4	7	4	0.033980583	0.446601942	0.345873786	0.063106796	0.049757282	0.058252427
FRT	4	8	4	0.027631579	0.169736842	0.651315789	0.007236842	0.098026316	0.045394737
FRT	1	9	5	0.013666072	0.154486037	0.796197267	0.011883541	0.011883541	0.012477718
FRT	1	10	5	0.014900662	0.334437086	0.597682119	0.006622517	0.043046358	0.003311258
FRT	1	11	6	0.047738693	0.570351759	0.35678392	0.005025126	0.015075377	0.005025126
FRT	1	12	6	0.041509434	0.098113208	0.728301887	0.022641509	0.067924528	0.041509434
Blood	8	13	7	0.320002342	0.113069446	0.060955615	0.348577117	0.058203537	0.095268767
Blood	8	14	7	0.374184856	0.052654271	0.116787928	0.302021019	0.08515225	0.068984101
Blood	8	15	8	0.345240491	0.165828134	0.07285168	0.289997988	0.05333065	0.067518615
Blood	8	16	8	0.316758379	0.035417709	0.114207104	0.333966983	0.089144572	0.111355678
Blood	8	17	9	0.263019694	0.139080963	0.073785558	0.343019694	0.068621444	0.110547046
Blood	8	18	9	0.363590678	0.05289277	0.131226836	0.275394183	0.105220177	0.072366355
FRT	8	13	7	0.004310345	0.093390805	0.693965517	0.021551724	0.020114943	0.168103448
FRT	8	14	7	0.063253012	0.201807229	0.573795181	0.028614458	0.042168675	0.090361446
FRT	8	15	8	0.01010101	0.232323232	0.464646465	0.026936027	0.033670034	0.235690236
FRT	8	16	8	0.043875686	0.18464351	0.574040219	0.02559415	0.074954296	0.098720293
FRT	8	17	9	0.009345794	0.364485981	0.579439252	0	0.023364486	0.028037383
FRT	8	18	9	0.054368932	0.293203883	0.45631068	0.044660194	0.069902913	0.081553398
Blood	12	19	10	0.240077589	0.121008654	0.052372426	0.492987168	0.044911967	0.046254849
Blood	12	20	10	0.534726368	0.08358209	0.035621891	0.258507463	0.064676617	0.021691542
Blood	12	21	11	0.424672489	0.079694323	0.055070354	0.361475012	0.026322174	0.049369238
Blood	12	22	11	0.350463822	0.036549165	0.066975881	0.363636364	0.101113173	0.071057514
Blood	12	23	12	0.480379747	0.133333333	0.060126582	0.258649789	0.035232068	0.031012658
Blood	12	24	12	0.277518131	0.031265109	0.0544722	0.431587429	0.112167607	0.090249799
Blood	12	25	13	0.407338597	0.095680446	0.033906177	0.391082211	0.039015327	0.024616814
Blood	12	26	13	0.414483087	0.031919962	0.036207718	0.387803716	0.085755121	0.038589805
FRT	12	19	10	0.011111111	0.302222222	0.528888889	0.015555556	0.108888889	0.04
FRT	12	20	10	0.036649215	0.256544503	0.642483171	0.011967091	0.017950636	0.037397158
FRT	12	21	11	0.006557377	0.244808743	0.427322404	0.004371585	0.026775956	0.291803279
FRT	12	22	11	0.024390244	0.174216028	0.665505226	0.015679443	0.048780488	0.071428571
FRT	12	23	12	0.019083969	0.458015267	0.316793893	0.007633588	0.171755725	0.038167939
FRT	12	24	12	0.11911827	0.101314116	0.419669351	0.125052989	0.051716829	0.181856719
FRT	12	25	13	0.010291091	0.141723023	0.482505146	0.013231403	0.04028227	0.312555131
FRT	12	26	13	0.124567474	0.268742791	0.408304498	0.051903114	0.059976932	0.084198385
Blood	12	27	14	0.248635537	0.139680615	0.059025672	0.376389731	0.110167778	0.051748534
Blood	12	28	14	0.382206406	0.097864769	0.053380783	0.241637011	0.138434164	0.060142349
Blood	12	29	15	0.367218732	0.137921188	0.039120503	0.33837807	0.063392347	0.032838378
Blood	12	30	15	0.294273419	0.137702747	0.046673287	0.267792122	0.200595829	0.038728898
Blood	12	31	16	0.331581076	0.118075212	0.033158108	0.397492924	0.070359887	0.034371209
Blood	12	32	16	0.358433735	0.163654618	0.02811245	0.225150602	0.193524096	0.027108434
FRT	12	27	14	0.053524804	0.144908616	0.396866841	0.060052219	0.041775457	0.293733681
FRT	12	28	14	0.029904306	0.068181818	0.782296651	0.016746411	0.020334928	0.078947368
FRT	12	29	15	0.064569536	0.162251656	0.427152318	0.07781457	0.059602649	0.19205298
FRT	12	30	15	0.156739812	0.268025078	0.371473354	0.087774295	0.070532915	0.031347962
FRT	12	31	16	0.038869258	0.130742049	0.358657244	0.056537102	0.035335689	0.371024735
FRT	12	32	16	0.061124694	0.214343928	0.640586797	0.019559902	0.030154849	0.022819886
Blood	8	33	17	0.385047537	0.23681936	0.07346586	0.162921348	0.090319793	0.038461538
Blood	8	34	17	0.228391357	0.036914766	0.035414166	0.455882353	0.168067227	0.06482593
Blood	8	35	18	0.334595128	0.085747202	0.052501646	0.394996708	0.062870309	0.059907834
Blood	8	36	18	0.364855571	0.053988996	0.070495186	0.366918845	0.068088033	0.063961486
Blood	8	37	19	0.396860987	0.111787316	0.075912876	0.244394619	0.082959641	0.077514414
Blood	8	38	19	0.247376917	0.015536723	0.050645682	0.534301856	0.071428571	0.073244552
FRT	8	33	17	0.029612756	0.025056948	0.031890661	0.025056948	0.214123007	0.671981777
FRT	8	34	17	0.050724638	0.028985507	0.184782609	0.072463768	0.369565217	0.289855072
FRT	8	35	18	0.043918919	0.028153153	0.039414414	0.083333333	0.161036036	0.638513514
FRT	8	36	18	0.142668428	0.048877147	0.177014531	0.101717305	0.167767503	0.355350066
FRT	8	37	19	0.043956044	0.049450549	0.038461538	0.027472527	0.313186813	0.516483516
FRT	8	38	19	0.063444109	0.01510574	0.114803625	0.120845921	0.214501511	0.463746224
Blood	2	39	20	0.26275559	0.026562201	0.073189375	0.447353335	0.056564112	0.124020638
Blood	2	40	20	0.486571429	0.103428571	0.123428571	0.192285714	0.027428571	0.056571429
Blood	2	41	21	0.320120638	0.1227919	0.117621715	0.221887118	0.1227919	0.08056872
Blood	2	42	21	0.380259536	0.100668502	0.086511994	0.311049941	0.032638616	0.084152576
Blood	2	43	22	0.173501577	0.169295478	0.051524711	0.228180862	0.318611987	0.045215563
Blood	2	44	22	0.274566474	0.378612717	0.049132948	0.165462428	0.093208092	0.026734104
FRT	2	39	20	0.066666667	0.214285714	0.423809524	0.047619048	0.161904762	0.071428571
FRT	2	40	20	0.0625	0.235576923	0.617788462	0.036057692	0.012019231	0.026442308
FRT	2	41	21	0.040372671	0.096273292	0.428571429	0.01242236	0.276397516	0.136645963
FRT	2	42	21	0.029411765	0.264705882	0.629411765	0.017647059	0.011764706	0.041176471
FRT	2	43	22	0.033175355	0.104265403	0.597156398	0.052132701	0.146919431	0.061611374
FRT	2	44	22	0.012658228	0.170886076	0.70464135	0.008438819	0.008438819	0.088607595
Blood	1	45	23	0.52031752	0.08013608	0.01001701	0.358911359	0.023814024	0.005670006
Blood	1	46	23	0.546992939	0.031531532	0.003774044	0.35926467	0.053810567	0.002921841
Blood	1	47	24	0.42745023	0.048940786	0.012889229	0.484877489	0.018121491	0.005997958
Blood	1	48	24	0.669001543	0.030155527	0.004986347	0.260477265	0.030986584	0.002968064
Blood	4	49	25	0.419287517	0.039895166	0.008008154	0.491021161	0.029169093	0.01092021
Blood	4	50	25	0.53471613	0.059593934	0.012532899	0.357876927	0.027697706	0.00739441
Blood	4	51	26	0.565599229	0.066402485	0.0137089	0.328478098	0.016921924	0.007282853
Blood	4	52	26	0.438347524	0.025701671	0.002680542	0.474456008	0.054556922	0.0029959
FRT	1	45	23	0.107320099	0.253101737	0.477047146	0.022332506	0.125310174	0.0117866
FRT	1	46	23	0.102627258	0.467980296	0.400656814	0.018062397	0.007389163	0.003284072
FRT	1	47	24	0.045347665	0.278468257	0.507222036	0.013436345	0.128988915	0.025864965
FRT	1	48	24	0.121005762	0.51231011	0.345730749	0.012572027	0.005238345	0.002619172
FRT	4	49	25	0.109583154	0.247099269	0.378169317	0.085088096	0.087236786	0.093253116
FRT	4	50	25	0.12868276	0.254324273	0.552176392	0.039156054	0.007603117	0.017107014
FRT	4	51	26	0.148006135	0.240797546	0.34892638	0.116564417	0.061349693	0.084355828
FRT	4	52	26	0.029907975	0.616564417	0.335889571	0.01303681	0.002300613	0.000766871
Blood	2	53	27	0.546696384	0.083471134	0.010353009	0.298439859	0.052843483	0.003522899
Blood	2	54	27	0.366085965	0.180153045	0.005617063	0.350537284	0.086698144	0.003663302
Blood	2	55	28	0.376502475	0.123497525	0.008484563	0.399127975	0.083549375	0.004360123
Blood	2	56	28	0.425026776	0.147090325	0.006604784	0.299178865	0.11370939	0.004284184
Blood	2	57	29	0.030113636	0.696022727	0.014772727	0.034090909	0.221022727	0.001704545
Blood	2	58	29	0.007282124	0.7329105	0.01010101	0.004933051	0.233262861	0.000704722
FRT	2	53	27	0.147247119	0.314127187	0.415706359	0.093043107	0.014938114	0.011096884
FRT	2	54	27	0.045019157	0.516762452	0.316091954	0.027777778	0.074712644	0.016283525
FRT	2	55	28	0.079915322	0.404339772	0.402487431	0.065890447	0.02963747	0.015083355
FRT	2	56	28	0.053667263	0.668157424	0.219141324	0.012522361	0.042039356	0.002683363
FRT	2	57	29	0.00990099	0.622772277	0.304950495	0.030693069	0.024752475	0.005940594
FRT	2	58	29	0.034238489	0.762691854	0.116883117	0.002361275	0.061393152	0.017709563
Blood	1	59	30	0.326487466	0.123829659	0.023255814	0.429175476	0.083962549	0.008758683
Blood	1	60	30	0.691160015	0.109101082	0.014546811	0.132413279	0.043267438	0.007086908
Blood	1	61	31	0.338110559	0.102661597	0.017256508	0.474115238	0.056449254	0.010821878
Blood	1	62	31	0.659768716	0.076384662	0.01552039	0.195678637	0.049908704	0.005782106
Blood	8	63	32	0.461852305	0.163402693	0.021827825	0.304569563	0.026927785	0.018359853
Blood	8	64	32	0.282669571	0.142501556	0.029247044	0.32078407	0.231642813	0.026602365
Blood	8	65	33	0.6552877	0.156431462	0.04451874	0.094140419	0.040119655	0.005278902
Blood	8	66	33	0.079519305	0.01661979	0.004346714	0.64612631	0.211454871	0.036819228
FRT	1	59	30	0.032136993	0.158339198	0.770349519	0.01923528	0.007037298	0.005160685
FRT	1	60	30	0.161922834	0.234029096	0.516129032	0.011385199	0.011385199	0.024667932
FRT	1	61	31	0.049654305	0.25204274	0.637963545	0.020741672	0.016970459	0.014456317
FRT	1	62	31	0.10906298	0.247311828	0.567332309	0.02764977	0.015360983	0.010240655
FRT	8	63	32	0.12133267	0.286424664	0.35007459	0.076081551	0.017404276	0.11337643
FRT	8	64	32	0.086353248	0.102350637	0.648873653	0.046523017	0.024649037	0.084557623
FRT	8	65	33	0.073145516	0.096148876	0.103127423	0.031791161	0.079607134	0.60842595
FRT	8	66	33	0.010658546	0.003806624	0.072325847	0.051389418	0.176627332	0.66996574
Blood	4	67	34	0.331364829	0.103237095	0.030621172	0.461067367	0.045275591	0.026902887
Blood	4	68	34	0.471271394	0.064995925	0.045028525	0.306642217	0.082518337	0.028117359
Blood	4	69	35	0.471830986	0.112676056	0.027464789	0.339612676	0.026056338	0.021126761
Blood	4	70	35	0.388844622	0.027888446	0.042549801	0.412270916	0.089243028	0.037609562
Blood	4	71	36	0.298403886	0.095998149	0.02752718	0.488086977	0.05759889	0.03030303
Blood	4	72	36	0.492395437	0.066539924	0.026344378	0.309342749	0.085822922	0.017925041
FRT	4	67	34	0.027823691	0.456198347	0.416804408	0.037465565	0.01184573	0.049862259
FRT	4	68	34	0.070389489	0.603472548	0.236039418	0.02017832	0.044110746	0.024401689
FRT	4	69	35	0.112034574	0.509640957	0.255984043	0.064827128	0.014960106	0.041888298
FRT	4	70	35	0.064179104	0.487686567	0.338059701	0.030970149	0.043656716	0.03358209
FRT	4	71	36	0.028301887	0.343396226	0.485220126	0.033333333	0.01509434	0.093396226
FRT	4	72	36	0.145145145	0.364364364	0.424424424	0.027527528	0.022022022	0.016516517
Blood	0	73	0	0.8	0.0963	0.0997	0	0	0
Blood	0	74	0	0.781	0.128	0.0882	0	0	0
Blood	0	75	0	0.781	0.125	0.0899	0	0	0
Blood	0	76	0	0.809	0.0816	0.102	0	0	0
Blood	0	77	0	0.817	0.0972	0.0842	0	0	0
Blood	0	78	0	0.722	0.199	0.0632	0	0	0
Blood	0	79	0	0.845	0.0773	0.0762	0	0	0
Blood	0	80	0	0.665	0.216	0.11	0	0	0
Blood	0	81	0	0.766	0.243	0.0225	0	0	0
Blood	0	82	0	0.686	0.332	0.029	0	0	0
Blood	0	83	0	0.712	0.283	0.0465	0	0	0
Blood	0	84	0	0.726	0.281	0.0341	0	0	0
Blood	0	85	0	0.794	0.213	0.0243	0	0	0
Blood	0	86	0	0.853	0.106	0.0399	0	0	0
Blood	0	87	0	0.834	0.123	0.0407	0	0	0
Blood	0	88	0	0.675	0.255	0.0628	0	0	0
FRT	0	86	0	0.0716	0.149	0.78	0	0	0
FRT	0	87	0	0.185	0.225	0.589	0	0	0
FRT	0	88	0	0.0949	0.228	0.679	0	0	0
Blood	0	89	0	0.895	0.0676	0.0344	0	0	0
Blood	0	90	0	0.889	0.0788	0.0291	0	0	0
Blood	0	91	0	0.9	0.061	0.0377	0	0	0
FRT	0	89	0	0.0855	0.0956	0.817	0	0	0
FRT	0	90	0	0.211	0.128	0.659	0	0	0
FRT	0	91	0	0.227	0.0955	0.677	0	0	0
Blood	0	92	0	0.838	0.102	0.0685	0	0	0
Blood	0	93	0	0.814	0.101	0.093	0	0	0
Blood	0	94	0	0.858	0.121	0.0241	0	0	0
Blood	0	95	0	0.918	0.0527	0.0337	0	0	0
FRT	0	92	0	0.0512	0.181	0.773	0	0	0
FRT	0	93	0	0.0702	0.561	0.377	0	0	0
FRT	0	94	0	0.145	0.407	0.46	0	0	0
FRT	0	95	0	0.0698	0.277	0.661	0	0	0
