## Supplementary resource 1 for "Probabilistic migration events drive transient tissue residency of lymphocytes during homeostasis": NK_parabiosis_data_iel.csv

tissue	week	mouse	pair	host.nk.naive	host.nk.activ	host.nk.cd69p	donor.nk.naive	donor.nk.activ	donor.nk.cd69p
Blood	4	1	1	0.269774011	0.248587571	0.032015066	0.314500942	0.104519774	0.030131827
Blood	4	2	1	0.420088935	0.06539367	0.035574156	0.34318598	0.083180748	0.051268637
Blood	4	3	2	0.344754653	0.184433164	0.042301184	0.336928934	0.056472081	0.034052453
Blood	4	4	2	0.351356515	0.098395109	0.050630493	0.326518915	0.134505159	0.038020634
Blood	4	5	3	0.361904762	0.126817043	0.074185464	0.334837093	0.067669173	0.032080201
Blood	4	6	3	0.374301676	0.101873151	0.036148538	0.325994085	0.095957936	0.063752875
Blood	4	7	4	0.405905993	0.136117421	0.027433164	0.37655076	0.022016425	0.030753102
Blood	4	8	4	0.433668342	0.053015075	0.04321608	0.335929648	0.101507538	0.032160804
Blood	1	9	5	0.441202873	0.178635548	0.033213645	0.284111311	0.036355476	0.024685817
Blood	1	10	5	0.454050374	0.076923077	0.031313819	0.311095984	0.100068074	0.025187202
Blood	1	11	6	0.416931891	0.349458943	0.032463399	0.117759389	0.070019096	0.012094208
Blood	1	12	6	0.258431888	0.130968025	0.038107753	0.384581691	0.142356548	0.040297854
IEL	4	1	1	0.000938306	0.493314567	0.381186958	0.000938306	0.10250997	0.021111893
IEL	4	2	1	0.005313496	0.294367694	0.337938363	0.004250797	0.261424017	0.093517535
IEL	4	3	2	0.003915427	0.486296006	0.342208301	0.003915427	0.151918559	0.01018011
IEL	4	4	2	0.008122744	0.153429603	0.574909747	0.005415162	0.219314079	0.037906137
IEL	4	5	3	0.000405351	0.604783137	0.29023105	0.000810701	0.092419943	0.010539116
IEL	4	6	3	0.006714628	0.211031175	0.173141487	0.000479616	0.482973621	0.125179856
IEL	4	7	4	0.000690608	0.247237569	0.438535912	0.000690608	0.249309392	0.060082873
IEL	4	8	4	0.006451613	0.28172043	0.329032258	0	0.23655914	0.14516129
IEL	1	9	5	0.001367989	0.23255814	0.700410397	0	0.061559508	0.002735978
IEL	1	10	5	0.00907441	0.174228675	0.626134301	0.001814882	0.161524501	0.023593466
IEL	1	11	6	0.003486345	0.414875073	0.416037188	0	0.163277164	0.001162115
IEL	1	12	6	0.008902077	0.192878338	0.584569733	0.002967359	0.163204748	0.041543027
Blood	8	13	7	0.320002342	0.113069446	0.060955615	0.348577117	0.058203537	0.095268767
Blood	8	14	7	0.374184856	0.052654271	0.116787928	0.302021019	0.08515225	0.068984101
Blood	8	15	8	0.345240491	0.165828134	0.07285168	0.289997988	0.05333065	0.067518615
Blood	8	16	8	0.316758379	0.035417709	0.114207104	0.333966983	0.089144572	0.111355678
Blood	8	17	9	0.263019694	0.139080963	0.073785558	0.343019694	0.068621444	0.110547046
Blood	8	18	9	0.363590678	0.05289277	0.131226836	0.275394183	0.105220177	0.072366355
IEL	8	13	7	0.00265252	0.058355438	0.039787798	0.00265252	0.888594164	0.00795756
IEL	8	14	7	0.0125	0.7375	0.1125	0.0125	0.1	0.025
IEL	8	15	8	0	0.231638418	0.107344633	0	0.644067797	0.016949153
IEL	8	16	8	0.000912409	0.803832117	0.129562044	0.000912409	0.034671533	0.030109489
IEL	8	17	9	0	0.390291262	0.176699029	0.003883495	0.401941748	0.023300971
IEL	8	18	9	0.000896057	0.853046595	0.041218638	0.000896057	0.099462366	0.004480287
Blood	12	19	10	0.240077589	0.121008654	0.052372426	0.492987168	0.044911967	0.046254849
Blood	12	20	10	0.534726368	0.08358209	0.035621891	0.258507463	0.064676617	0.021691542
Blood	12	21	11	0.424672489	0.079694323	0.055070354	0.361475012	0.026322174	0.049369238
Blood	12	22	11	0.350463822	0.036549165	0.066975881	0.363636364	0.101113173	0.071057514
Blood	12	23	12	0.480379747	0.133333333	0.060126582	0.258649789	0.035232068	0.031012658
Blood	12	24	12	0.277518131	0.031265109	0.0544722	0.431587429	0.112167607	0.090249799
Blood	12	25	13	0.407338597	0.095680446	0.033906177	0.391082211	0.039015327	0.024616814
Blood	12	26	13	0.414483087	0.031919962	0.036207718	0.387803716	0.085755121	0.038589805
IEL	12	19	10	0	0.068965517	0.645320197	0.019704433	0.147783251	0.123152709
IEL	12	20	10	0.04040404	0.050505051	0.636363636	0.03030303	0.02020202	0.212121212
IEL	12	21	11	0.047058824	0.047058824	0.705882353	0	0.047058824	0.152941176
IEL	12	22	11	0	0.275590551	0.566929134	0.007874016	0	0.149606299
IEL	12	23	12	0.011904762	0.035714286	0.595238095	0.011904762	0.154761905	0.19047619
IEL	12	24	12	0.004878049	0.195121951	0.47804878	0.004878049	0.087804878	0.224390244
IEL	12	25	13	0	0.107843137	0.058823529	0	0.784313725	0.049019608
Blood	12	27	14	0.248635537	0.139680615	0.059025672	0.376389731	0.110167778	0.051748534
Blood	12	28	14	0.382206406	0.097864769	0.053380783	0.241637011	0.138434164	0.060142349
Blood	12	29	15	0.367218732	0.137921188	0.039120503	0.33837807	0.063392347	0.032838378
Blood	12	30	15	0.294273419	0.137702747	0.046673287	0.267792122	0.200595829	0.038728898
Blood	12	31	16	0.331581076	0.118075212	0.033158108	0.397492924	0.070359887	0.034371209
Blood	12	32	16	0.358433735	0.163654618	0.02811245	0.225150602	0.193524096	0.027108434
IEL	12	29	15	0	0.050274223	0.494515539	0.000914077	0.267824497	0.18464351
IEL	12	30	15	0.01010101	0.207070707	0.545454545	0	0.085858586	0.151515152
IEL	12	32	16	0.00733945	0.533944954	0.401834862	0	0.013761468	0.039449541
Blood	8	33	17	0.385047537	0.23681936	0.07346586	0.162921348	0.090319793	0.038461538
Blood	8	34	17	0.228391357	0.036914766	0.035414166	0.455882353	0.168067227	0.06482593
Blood	8	35	18	0.334595128	0.085747202	0.052501646	0.394996708	0.062870309	0.059907834
Blood	8	36	18	0.364855571	0.053988996	0.070495186	0.366918845	0.068088033	0.063961486
Blood	8	37	19	0.396860987	0.111787316	0.075912876	0.244394619	0.082959641	0.077514414
Blood	8	38	19	0.247376917	0.015536723	0.050645682	0.534301856	0.071428571	0.073244552
IEL	8	33	17	0.000540249	0.003403566	0.006428957	0.000648298	0.970286332	0.018530524
IEL	8	34	17	0.000889504	0.918363313	0.008499703	0.000593003	0.018284246	0.05307373
IEL	8	35	18	0.001248266	0.003190014	0.011789182	0.002080444	0.898335645	0.082801664
IEL	8	36	18	0.001037344	0.854512448	0.048495851	0.001037344	0.021524896	0.070020747
IEL	8	37	19	0.002200704	0.004401408	0.027288732	0.006602113	0.73415493	0.225352113
IEL	8	38	19	0.004720162	0.703304113	0.041807148	0.006743088	0.026298045	0.217127444
Blood	2	39	20	0.26275559	0.026562201	0.073189375	0.447353335	0.056564112	0.124020638
Blood	2	40	20	0.486571429	0.103428571	0.123428571	0.192285714	0.027428571	0.056571429
Blood	2	41	21	0.320120638	0.1227919	0.117621715	0.221887118	0.1227919	0.08056872
Blood	2	42	21	0.380259536	0.100668502	0.086511994	0.311049941	0.032638616	0.084152576
Blood	2	43	22	0.173501577	0.169295478	0.051524711	0.228180862	0.318611987	0.045215563
Blood	2	44	22	0.274566474	0.378612717	0.049132948	0.165462428	0.093208092	0.026734104
IEL	2	39	20	0	0.329842932	0.387434555	0	0.235602094	0.047120419
IEL	2	40	20	0.003629764	0.039927405	0.19600726	0.000453721	0.739110708	0.019963702
IEL	2	41	21	0.003012048	0.412650602	0.542168675	0	0.030120482	0.012048193
IEL	2	42	21	0	0.080645161	0.602150538	0	0.306451613	0.010752688
IEL	2	43	22	0.003025719	0.569213313	0.416792738	0.001134644	0.001134644	0.006051437
IEL	2	44	22	0.003891051	0.046692607	0.368677043	0.003891051	0.542801556	0.029182879
Blood	1	45	23	0.52031752	0.08013608	0.01001701	0.358911359	0.023814024	0.005670006
Blood	1	46	23	0.546992939	0.031531532	0.003774044	0.35926467	0.053810567	0.002921841
Blood	1	47	24	0.42745023	0.048940786	0.012889229	0.484877489	0.018121491	0.005997958
Blood	1	48	24	0.669001543	0.030155527	0.004986347	0.260477265	0.030986584	0.002968064
Blood	4	49	25	0.419287517	0.039895166	0.008008154	0.491021161	0.029169093	0.01092021
Blood	4	50	25	0.53471613	0.059593934	0.012532899	0.357876927	0.027697706	0.00739441
Blood	4	51	26	0.565599229	0.066402485	0.0137089	0.328478098	0.016921924	0.007282853
Blood	4	52	26	0.438347524	0.025701671	0.002680542	0.474456008	0.054556922	0.0029959
IEL	1	45	23	0.011494253	0.103448276	0.528735632	0.022988506	0.172413793	0.16091954
IEL	1	46	23	0.03125	0.291666667	0.677083333	0	0	0
IEL	1	47	24	0.026086957	0.069565217	0.252173913	0.017391304	0.504347826	0.130434783
IEL	4	49	25	0.04	0.1	0.22	0.08	0.22	0.34
IEL	4	50	25	0.035971223	0.395683453	0.54676259	0	0	0.021582734
IEL	4	51	26	0.02173913	0	0.108695652	0	0.217391304	0.652173913
IEL	4	52	26	0.014925373	0.537313433	0.447761194	0	0	0
Blood	2	53	27	0.546696384	0.083471134	0.010353009	0.298439859	0.052843483	0.003522899
Blood	2	54	27	0.366085965	0.180153045	0.005617063	0.350537284	0.086698144	0.003663302
Blood	2	55	28	0.376502475	0.123497525	0.008484563	0.399127975	0.083549375	0.004360123
Blood	2	56	28	0.425026776	0.147090325	0.006604784	0.299178865	0.11370939	0.004284184
Blood	2	57	29	0.030113636	0.696022727	0.014772727	0.034090909	0.221022727	0.001704545
Blood	2	58	29	0.007282124	0.7329105	0.01010101	0.004933051	0.233262861	0.000704722
IEL	2	53	27	0.03030303	0.136363636	0.643939394	0.007575758	0.106060606	0.075757576
IEL	2	54	27	0.016666667	0.426666667	0.51	0.003333333	0.02	0.02
IEL	2	55	28	0	0.109589041	0.616438356	0	0.260273973	0.01369863
IEL	2	56	28	0.018181818	0.315151515	0.648484848	0	0.006060606	0.012121212
IEL	2	57	29	0	0.186567164	0.626865672	0	0.156716418	0.02238806
IEL	2	58	29	0.027027027	0.675675676	0.27027027	0	0.027027027	0
Blood	1	59	30	0.326487466	0.123829659	0.023255814	0.429175476	0.083962549	0.008758683
Blood	1	60	30	0.691160015	0.109101082	0.014546811	0.132413279	0.043267438	0.007086908
Blood	1	61	31	0.338110559	0.102661597	0.017256508	0.474115238	0.056449254	0.010821878
Blood	1	62	31	0.659768716	0.076384662	0.01552039	0.195678637	0.049908704	0.005782106
Blood	8	63	32	0.461852305	0.163402693	0.021827825	0.304569563	0.026927785	0.018359853
Blood	8	64	32	0.282669571	0.142501556	0.029247044	0.32078407	0.231642813	0.026602365
Blood	8	65	33	0.6552877	0.156431462	0.04451874	0.094140419	0.040119655	0.005278902
Blood	8	66	33	0.079519305	0.01661979	0.004346714	0.64612631	0.211454871	0.036819228
IEL	1	59	30	0	0.044444444	0.925925926	0.007407407	0.007407407	0.014814815
IEL	1	60	30	0.017241379	0.060344828	0.913793103	0	0	0.00862069
IEL	1	61	31	0.024590164	0.06557377	0.856557377	0	0.028688525	0.024590164
IEL	1	62	31	0	0.086956522	0.913043478	0	0	0
IEL	8	64	32	0.032258065	0.225806452	0.387096774	0	0.032258065	0.322580645
Blood	4	67	34	0.331364829	0.103237095	0.030621172	0.461067367	0.045275591	0.026902887
Blood	4	68	34	0.471271394	0.064995925	0.045028525	0.306642217	0.082518337	0.028117359
Blood	4	69	35	0.471830986	0.112676056	0.027464789	0.339612676	0.026056338	0.021126761
Blood	4	70	35	0.388844622	0.027888446	0.042549801	0.412270916	0.089243028	0.037609562
Blood	4	71	36	0.298403886	0.095998149	0.02752718	0.488086977	0.05759889	0.03030303
Blood	4	72	36	0.492395437	0.066539924	0.026344378	0.309342749	0.085822922	0.017925041
IEL	4	67	34	0	0.056910569	0.609756098	0.008130081	0	0.325203252
IEL	4	71	36	0.008849558	0.03539823	0.690265487	0.017699115	0.03539823	0.212389381
IEL	4	72	36	0	0.267326733	0.702970297	0	0	0.02970297
IEL	0	73	0	0.1	0.3	0.6	0	0	0
IEL	0	74	0	0.0294	0.206	0.765	0	0	0
IEL	0	75	0	0.099	0.115	0.792	0	0	0
IEL	0	76	0	0.0753	0.0645	0.855	0	0	0
IEL	0	77	0	0.0438	0.0875	0.875	0	0	0
IEL	0	78	0	0.0148	0.0887	0.897	0	0	0
IEL	0	80	0	0.0196	0.147	0.843	0	0	0
Blood	0	73	0	0.8	0.0963	0.0997	0	0	0
Blood	0	74	0	0.781	0.128	0.0882	0	0	0
Blood	0	75	0	0.781	0.125	0.0899	0	0	0
Blood	0	76	0	0.809	0.0816	0.102	0	0	0
Blood	0	77	0	0.817	0.0972	0.0842	0	0	0
Blood	0	78	0	0.722	0.199	0.0632	0	0	0
Blood	0	79	0	0.845	0.0773	0.0762	0	0	0
Blood	0	80	0	0.665	0.216	0.11	0	0	0
Blood	0	81	0	0.766	0.243	0.0225	0	0	0
Blood	0	82	0	0.686	0.332	0.029	0	0	0
Blood	0	83	0	0.712	0.283	0.0465	0	0	0
Blood	0	84	0	0.726	0.281	0.0341	0	0	0
Blood	0	85	0	0.794	0.213	0.0243	0	0	0
IEL	0	81	0	0.207	0.138	0.655	0	0	0
IEL	0	82	0	0.213	0.082	0.705	0	0	0
Blood	0	86	0	0.853	0.106	0.0399	0	0	0
Blood	0	87	0	0.834	0.123	0.0407	0	0	0
Blood	0	88	0	0.675	0.255	0.0628	0	0	0
IEL	0	86	0	0.0515	0.0735	0.875	0	0	0
IEL	0	87	0	0.0908	0.0709	0.841	0	0	0
IEL	0	88	0	0.0421	0.0842	0.874	0	0	0
Blood	0	89	0	0.895	0.0676	0.0344	0	0	0
Blood	0	90	0	0.889	0.0788	0.0291	0	0	0
Blood	0	91	0	0.9	0.061	0.0377	0	0	0
Blood	0	92	0	0.838	0.102	0.0685	0	0	0
Blood	0	93	0	0.814	0.101	0.093	0	0	0
Blood	0	94	0	0.858	0.121	0.0241	0	0	0
Blood	0	95	0	0.918	0.0527	0.0337	0	0	0
IEL	0	92	0	0.0149	0.134	0.851	0	0	0
IEL	0	93	0	0.0053	0.016	0.979	0	0	0
