## Supplementary resource 1 for "Probabilistic migration events drive transient tissue residency of lymphocytes during homeostasis": NK_parabiosis_data_kidney.csv

tissue	week	mouse	pair	host.nk.naive	host.nk.activ	host.nk.cd69p	donor.nk.naive	donor.nk.activ	donor.nk.cd69p
Blood	4	1	1	0.269774011	0.248587571	0.032015066	0.314500942	0.104519774	0.030131827
Blood	4	2	1	0.420088935	0.06539367	0.035574156	0.34318598	0.083180748	0.051268637
Blood	4	3	2	0.344754653	0.184433164	0.042301184	0.336928934	0.056472081	0.034052453
Blood	4	4	2	0.351356515	0.098395109	0.050630493	0.326518915	0.134505159	0.038020634
Blood	4	5	3	0.361904762	0.126817043	0.074185464	0.334837093	0.067669173	0.032080201
Blood	4	6	3	0.374301676	0.101873151	0.036148538	0.325994085	0.095957936	0.063752875
Blood	4	7	4	0.405905993	0.136117421	0.027433164	0.37655076	0.022016425	0.030753102
Blood	4	8	4	0.433668342	0.053015075	0.04321608	0.335929648	0.101507538	0.032160804
Blood	1	9	5	0.441202873	0.178635548	0.033213645	0.284111311	0.036355476	0.024685817
Blood	1	10	5	0.454050374	0.076923077	0.031313819	0.311095984	0.100068074	0.025187202
Blood	1	11	6	0.416931891	0.349458943	0.032463399	0.117759389	0.070019096	0.012094208
Blood	1	12	6	0.258431888	0.130968025	0.038107753	0.384581691	0.142356548	0.040297854
Kidney	4	1	1	0.020205871	0.57491422	0.152878384	0.038124285	0.186427754	0.024780785
Kidney	4	2	1	0.059448463	0.473101266	0.192811935	0.0420434	0.175632911	0.056283906
Kidney	4	3	2	0.0410691	0.537483703	0.244458931	0.044002608	0.092894394	0.0410691
Kidney	4	4	2	0.058068615	0.489580686	0.188310038	0.049174079	0.159720457	0.054891995
Kidney	4	5	3	0.010800196	0.612174767	0.298478154	0.010800196	0.04958272	0.018654885
Kidney	4	6	3	0.116683726	0.368474923	0.261003071	0.075742068	0.116683726	0.060388946
Kidney	4	7	4	0.054560649	0.599212034	0.090019102	0.060410697	0.160816619	0.033787011
Kidney	4	8	4	0.099505999	0.358503881	0.188661491	0.056457304	0.23288638	0.061397318
Kidney	1	9	5	0.111642743	0.512280702	0.131100478	0.109409888	0.113556619	0.019776715
Kidney	1	10	5	0.117015968	0.437874251	0.228792415	0.064371257	0.131986028	0.018213573
Kidney	1	11	6	0.088308458	0.625207297	0.211028192	0.03358209	0.032131012	0.008913765
Kidney	1	12	6	0.081910352	0.482390608	0.201440768	0.10058698	0.104589114	0.028815368
Blood	8	13	7	0.320002342	0.113069446	0.060955615	0.348577117	0.058203537	0.095268767
Blood	8	14	7	0.374184856	0.052654271	0.116787928	0.302021019	0.08515225	0.068984101
Blood	8	15	8	0.345240491	0.165828134	0.07285168	0.289997988	0.05333065	0.067518615
Blood	8	16	8	0.316758379	0.035417709	0.114207104	0.333966983	0.089144572	0.111355678
Blood	8	17	9	0.263019694	0.139080963	0.073785558	0.343019694	0.068621444	0.110547046
Blood	8	18	9	0.363590678	0.05289277	0.131226836	0.275394183	0.105220177	0.072366355
Kidney	8	13	7	0.203125	0.138392857	0.220982143	0.28125	0.051339286	0.104910714
Kidney	8	14	7	0.135526316	0.118421053	0.481578947	0.106578947	0.036842105	0.125
Kidney	8	15	8	0.278481013	0.168776371	0.240506329	0.202531646	0.046413502	0.05907173
Kidney	8	16	8	0.237903226	0.120967742	0.213709677	0.185483871	0.149193548	0.096774194
Kidney	8	17	9	0.19047619	0.130952381	0.25	0.238095238	0.047619048	0.134920635
Kidney	8	18	9	0.208092486	0.075144509	0.317919075	0.23699422	0.075144509	0.086705202
Blood	12	19	10	0.240077589	0.121008654	0.052372426	0.492987168	0.044911967	0.046254849
Blood	12	20	10	0.534726368	0.08358209	0.035621891	0.258507463	0.064676617	0.021691542
Blood	12	21	11	0.424672489	0.079694323	0.055070354	0.361475012	0.026322174	0.049369238
Blood	12	22	11	0.350463822	0.036549165	0.066975881	0.363636364	0.101113173	0.071057514
Blood	12	23	12	0.480379747	0.133333333	0.060126582	0.258649789	0.035232068	0.031012658
Blood	12	24	12	0.277518131	0.031265109	0.0544722	0.431587429	0.112167607	0.090249799
Blood	12	25	13	0.407338597	0.095680446	0.033906177	0.391082211	0.039015327	0.024616814
Blood	12	26	13	0.414483087	0.031919962	0.036207718	0.387803716	0.085755121	0.038589805
Kidney	12	19	10	0.13125	0.36875	0.21875	0.1125	0.14375	0.025
Kidney	12	20	10	0.241877256	0.24368231	0.24368231	0.093862816	0.106498195	0.072202166
Kidney	12	21	11	0.145	0.34	0.225	0.18	0.07	0.025
Kidney	12	22	11	0.170940171	0.15954416	0.279202279	0.165242165	0.148148148	0.068376068
Kidney	12	23	12	0.327272727	0.363636364	0.154545455	0.118181818	0.009090909	0.009090909
Kidney	12	24	12	0.158296943	0.1069869	0.205240175	0.234716157	0.11790393	0.168122271
Kidney	12	25	13	0.183783784	0.235135135	0.224324324	0.210810811	0.108108108	0.043243243
Kidney	12	26	13	0.24024024	0.183183183	0.117117117	0.219219219	0.195195195	0.039039039
Blood	12	27	14	0.248635537	0.139680615	0.059025672	0.376389731	0.110167778	0.051748534
Blood	12	28	14	0.382206406	0.097864769	0.053380783	0.241637011	0.138434164	0.060142349
Blood	12	29	15	0.367218732	0.137921188	0.039120503	0.33837807	0.063392347	0.032838378
Blood	12	30	15	0.294273419	0.137702747	0.046673287	0.267792122	0.200595829	0.038728898
Blood	12	31	16	0.331581076	0.118075212	0.033158108	0.397492924	0.070359887	0.034371209
Blood	12	32	16	0.358433735	0.163654618	0.02811245	0.225150602	0.193524096	0.027108434
Kidney	12	27	14	0.159334126	0.252080856	0.109393579	0.263971463	0.134363853	0.057074911
Kidney	12	28	14	0.194499018	0.265225933	0.170923379	0.10805501	0.194499018	0.053045187
Kidney	12	29	15	0.132394366	0.322535211	0.078873239	0.173943662	0.249295775	0.023943662
Kidney	12	30	15	0.24173028	0.231552163	0.10178117	0.13740458	0.229007634	0.027989822
Kidney	12	31	16	0.150406504	0.268292683	0.191056911	0.197831978	0.135501355	0.044715447
Kidney	12	32	16	0.25862069	0.290640394	0.10591133	0.128078818	0.187192118	0.022167488
Blood	8	33	17	0.385047537	0.23681936	0.07346586	0.162921348	0.090319793	0.038461538
Blood	8	34	17	0.228391357	0.036914766	0.035414166	0.455882353	0.168067227	0.06482593
Blood	8	35	18	0.334595128	0.085747202	0.052501646	0.394996708	0.062870309	0.059907834
Blood	8	36	18	0.364855571	0.053988996	0.070495186	0.366918845	0.068088033	0.063961486
Blood	8	37	19	0.396860987	0.111787316	0.075912876	0.244394619	0.082959641	0.077514414
Blood	8	38	19	0.247376917	0.015536723	0.050645682	0.534301856	0.071428571	0.073244552
Kidney	8	33	17	0.016393443	0.016393443	0.163934426	0	0.032786885	0.770491803
Kidney	8	37	19	0.214285714	0.071428571	0	0.142857143	0.285714286	0.285714286
Kidney	8	38	19	0.19239905	0.066508314	0.059382423	0.294536817	0.182897862	0.204275534
Blood	2	39	20	0.26275559	0.026562201	0.073189375	0.447353335	0.056564112	0.124020638
Blood	2	40	20	0.486571429	0.103428571	0.123428571	0.192285714	0.027428571	0.056571429
Blood	2	41	21	0.320120638	0.1227919	0.117621715	0.221887118	0.1227919	0.08056872
Blood	2	42	21	0.380259536	0.100668502	0.086511994	0.311049941	0.032638616	0.084152576
Blood	2	43	22	0.173501577	0.169295478	0.051524711	0.228180862	0.318611987	0.045215563
Blood	2	44	22	0.274566474	0.378612717	0.049132948	0.165462428	0.093208092	0.026734104
Kidney	2	39	20	0.110849057	0.226415094	0.318396226	0.143867925	0.080188679	0.103773585
Kidney	2	40	20	0.280492497	0.166987303	0.247018084	0.153135821	0.050788765	0.090419392
Kidney	2	41	21	0.207602339	0.111111111	0.388888889	0.131578947	0.076023392	0.081871345
Kidney	2	42	21	0.089352197	0.238272524	0.247952345	0.134028295	0.067758749	0.210722264
Kidney	2	43	22	0.05	0.4375	0.28125	0.0875	0.0875	0.03125
Kidney	2	44	22	0.228611501	0.3085554	0.280504909	0.12342216	0.019635344	0.025245442
Blood	1	45	23	0.52031752	0.08013608	0.01001701	0.358911359	0.023814024	0.005670006
Blood	1	46	23	0.546992939	0.031531532	0.003774044	0.35926467	0.053810567	0.002921841
Blood	1	47	24	0.42745023	0.048940786	0.012889229	0.484877489	0.018121491	0.005997958
Blood	1	48	24	0.669001543	0.030155527	0.004986347	0.260477265	0.030986584	0.002968064
Blood	4	49	25	0.419287517	0.039895166	0.008008154	0.491021161	0.029169093	0.01092021
Blood	4	50	25	0.53471613	0.059593934	0.012532899	0.357876927	0.027697706	0.00739441
Blood	4	51	26	0.565599229	0.066402485	0.0137089	0.328478098	0.016921924	0.007282853
Blood	4	52	26	0.438347524	0.025701671	0.002680542	0.474456008	0.054556922	0.0029959
Kidney	1	45	23	0.168769716	0.541009464	0.093059937	0.113564669	0.074132492	0.006309148
Kidney	1	46	23	0.291731669	0.336973479	0.053042122	0.129485179	0.174726989	0.009360374
Kidney	1	47	24	0.149341142	0.462664714	0.10102489	0.212298682	0.067349927	0.001464129
Kidney	1	48	24	0.228494624	0.459677419	0.094982079	0.092293907	0.113799283	0.005376344
Kidney	4	49	25	0.125806452	0.403225806	0.196774194	0.164516129	0.096774194	0.009677419
Kidney	4	50	25	0.289112534	0.264409881	0.118023788	0.193046661	0.105215005	0.020128088
Kidney	4	51	26	0.133843212	0.468451243	0.222753346	0.104206501	0.060229446	0.004780115
Kidney	4	52	26	0.230563003	0.343163539	0.09919571	0.193029491	0.131367292	0
Blood	2	53	27	0.546696384	0.083471134	0.010353009	0.298439859	0.052843483	0.003522899
Blood	2	54	27	0.366085965	0.180153045	0.005617063	0.350537284	0.086698144	0.003663302
Blood	2	55	28	0.376502475	0.123497525	0.008484563	0.399127975	0.083549375	0.004360123
Blood	2	56	28	0.425026776	0.147090325	0.006604784	0.299178865	0.11370939	0.004284184
Blood	2	57	29	0.030113636	0.696022727	0.014772727	0.034090909	0.221022727	0.001704545
Blood	2	58	29	0.007282124	0.7329105	0.01010101	0.004933051	0.233262861	0.000704722
Kidney	2	53	27	0.134656272	0.411764706	0.214741318	0.112686038	0.099220411	0.019844082
Kidney	2	54	27	0.091095015	0.585854282	0.214401363	0.067916489	0.0331487	0.006220707
Kidney	2	55	28	0.062928349	0.641744548	0.182762201	0.067912773	0.039460021	0.003530633
Kidney	2	56	28	0.066846986	0.729649665	0.119268418	0.045466255	0.034775889	0.002833591
Kidney	2	57	29	0.002477291	0.704376548	0.281172585	0.004541701	0.004954583	0.002477291
Kidney	2	58	29	0.001727489	0.495249406	0.493198013	0.00053984	0.00496653	0.003239041
Blood	1	59	30	0.326487466	0.123829659	0.023255814	0.429175476	0.083962549	0.008758683
Blood	1	60	30	0.691160015	0.109101082	0.014546811	0.132413279	0.043267438	0.007086908
Blood	1	61	31	0.338110559	0.102661597	0.017256508	0.474115238	0.056449254	0.010821878
Blood	1	62	31	0.659768716	0.076384662	0.01552039	0.195678637	0.049908704	0.005782106
Blood	8	63	32	0.461852305	0.163402693	0.021827825	0.304569563	0.026927785	0.018359853
Blood	8	64	32	0.282669571	0.142501556	0.029247044	0.32078407	0.231642813	0.026602365
Blood	8	65	33	0.6552877	0.156431462	0.04451874	0.094140419	0.040119655	0.005278902
Blood	8	66	33	0.079519305	0.01661979	0.004346714	0.64612631	0.211454871	0.036819228
Kidney	1	59	30	0.09223301	0.349514563	0.388349515	0.111650485	0.038834951	0.009708738
Kidney	1	60	30	0.459203036	0.28969007	0.121442125	0.07716635	0.038583175	0.007590133
Kidney	1	61	31	0.181818182	0.300395257	0.086956522	0.351778656	0.071146245	0.011857708
Kidney	1	62	31	0.435612083	0.321144674	0.089030207	0.090620032	0.063593005	0.004769475
Kidney	8	63	32	0.308252427	0.32038835	0.089805825	0.225728155	0.046116505	0.007281553
Kidney	8	64	32	0.225433526	0.148362235	0.184971098	0.192678227	0.183044316	0.057803468
Kidney	8	65	33	0.298642534	0.171945701	0.25	0.040723982	0.164027149	0.069004525
Kidney	8	66	33	0.050373134	0.020522388	0	0.348880597	0.38619403	0.190298507
Blood	4	67	34	0.331364829	0.103237095	0.030621172	0.461067367	0.045275591	0.026902887
Blood	4	68	34	0.471271394	0.064995925	0.045028525	0.306642217	0.082518337	0.028117359
Blood	4	69	35	0.471830986	0.112676056	0.027464789	0.339612676	0.026056338	0.021126761
Blood	4	70	35	0.388844622	0.027888446	0.042549801	0.412270916	0.089243028	0.037609562
Blood	4	71	36	0.298403886	0.095998149	0.02752718	0.488086977	0.05759889	0.03030303
Blood	4	72	36	0.492395437	0.066539924	0.026344378	0.309342749	0.085822922	0.017925041
Kidney	4	67	34	0.084555651	0.356341674	0.364969802	0.134598792	0.038826575	0.019844694
Kidney	4	68	34	0.186378279	0.237919926	0.362172112	0.118729867	0.065347446	0.027611597
Kidney	4	69	35	0.172523962	0.301118211	0.321884984	0.153354633	0.025559105	0.018370607
Kidney	4	70	35	0.202562839	0.164120256	0.296697881	0.185312962	0.110152785	0.038442583
Kidney	4	71	36	0.044781261	0.304857044	0.526696521	0.072683431	0.02790217	0.020323803
Kidney	4	72	36	0.148286604	0.37694704	0.330218069	0.079750779	0.042990654	0.018068536
Blood	0	73	0	0.8	0.0963	0.0997	0	0	0
Blood	0	74	0	0.781	0.128	0.0882	0	0	0
Blood	0	75	0	0.781	0.125	0.0899	0	0	0
Blood	0	76	0	0.809	0.0816	0.102	0	0	0
Blood	0	77	0	0.817	0.0972	0.0842	0	0	0
Blood	0	78	0	0.722	0.199	0.0632	0	0	0
Blood	0	79	0	0.845	0.0773	0.0762	0	0	0
Blood	0	80	0	0.665	0.216	0.11	0	0	0
Kidney	0	73	0	0.491	0.293	0.215	0	0	0
Kidney	0	74	0	0.447	0.329	0.218	0	0	0
Kidney	0	75	0	0.414	0.362	0.222	0	0	0
Kidney	0	76	0	0.317	0.418	0.262	0	0	0
Kidney	0	77	0	0.282	0.43	0.286	0	0	0
Kidney	0	78	0	0.237	0.465	0.297	0	0	0
Kidney	0	79	0	0.245	0.494	0.258	0	0	0
Kidney	0	80	0	0.232	0.531	0.235	0	0	0
Blood	0	81	0	0.766	0.243	0.0225	0	0	0
Blood	0	82	0	0.686	0.332	0.029	0	0	0
Blood	0	83	0	0.712	0.283	0.0465	0	0	0
Blood	0	84	0	0.726	0.281	0.0341	0	0	0
Blood	0	85	0	0.794	0.213	0.0243	0	0	0
Kidney	0	81	0	0.412	0.403	0.183	0	0	0
Kidney	0	82	0	0.261	0.53	0.208	0	0	0
Kidney	0	83	0	0.422	0.319	0.257	0	0	0
Kidney	0	84	0	0.329	0.478	0.19	0	0	0
Kidney	0	85	0	0.395	0.409	0.191	0	0	0
Blood	0	86	0	0.853	0.106	0.0399	0	0	0
Blood	0	87	0	0.834	0.123	0.0407	0	0	0
Blood	0	88	0	0.675	0.255	0.0628	0	0	0
Kidney	0	86	0	0.359	0.381	0.258	0	0	0
Kidney	0	87	0	0.576	0.305	0.115	0	0	0
Kidney	0	88	0	0.452	0.231	0.313	0	0	0
Blood	0	89	0	0.895	0.0676	0.0344	0	0	0
Blood	0	90	0	0.889	0.0788	0.0291	0	0	0
Blood	0	91	0	0.9	0.061	0.0377	0	0	0
Kidney	0	89	0	0.247	0.574	0.178	0	0	0
Kidney	0	90	0	0.505	0.315	0.182	0	0	0
Kidney	0	91	0	0.569	0.225	0.205	0	0	0
Blood	0	92	0	0.838	0.102	0.0685	0	0	0
Blood	0	93	0	0.814	0.101	0.093	0	0	0
Blood	0	94	0	0.858	0.121	0.0241	0	0	0
Blood	0	95	0	0.918	0.0527	0.0337	0	0	0
Kidney	0	92	0	0.106	0.697	0.21	0	0	0
Kidney	0	93	0	0.209	0.502	0.301	0	0	0
Kidney	0	94	0	0.206	0.633	0.173	0	0	0
