## Supplementary resource 1 for "Probabilistic migration events drive transient tissue residency of lymphocytes during homeostasis": NK_parabiosis_data_liver.csv

tissue	week	mouse	pair	host.nk.naive	host.nk.activ	host.nk.cd69p	donor.nk.naive	donor.nk.activ	donor.nk.cd69p
Blood	4	1	1	0.269774011	0.248587571	0.032015066	0.314500942	0.104519774	0.030131827
Blood	4	2	1	0.420088935	0.06539367	0.035574156	0.34318598	0.083180748	0.051268637
Blood	4	3	2	0.344754653	0.184433164	0.042301184	0.336928934	0.056472081	0.034052453
Blood	4	4	2	0.351356515	0.098395109	0.050630493	0.326518915	0.134505159	0.038020634
Blood	4	5	3	0.361904762	0.126817043	0.074185464	0.334837093	0.067669173	0.032080201
Blood	4	6	3	0.374301676	0.101873151	0.036148538	0.325994085	0.095957936	0.063752875
Blood	4	7	4	0.405905993	0.136117421	0.027433164	0.37655076	0.022016425	0.030753102
Blood	4	8	4	0.433668342	0.053015075	0.04321608	0.335929648	0.101507538	0.032160804
Blood	1	9	5	0.441202873	0.178635548	0.033213645	0.284111311	0.036355476	0.024685817
Blood	1	10	5	0.454050374	0.076923077	0.031313819	0.311095984	0.100068074	0.025187202
Blood	1	11	6	0.416931891	0.349458943	0.032463399	0.117759389	0.070019096	0.012094208
Blood	1	12	6	0.258431888	0.130968025	0.038107753	0.384581691	0.142356548	0.040297854
Liver	4	1	1	0.019417476	0.436199723	0.364424411	0.025312067	0.12482663	0.026352288
Liver	4	2	1	0.08922956	0.274371069	0.328616352	0.04677673	0.197327044	0.04913522
Liver	4	3	2	0.078316327	0.258673469	0.454846939	0.082653061	0.081122449	0.039030612
Liver	4	4	2	0.146518106	0.225069638	0.232033426	0.084958217	0.246796657	0.051810585
Liver	4	5	3	0.075911312	0.243517475	0.423524991	0.079669297	0.115370162	0.052236002
Liver	4	6	3	0.123800608	0.244558858	0.318511584	0.074420782	0.162181137	0.067399953
Liver	4	7	4	0.18514551	0.259417961	0.179610784	0.219068024	0.095875736	0.044099268
Liver	4	8	4	0.197928026	0.217284624	0.22519084	0.083969466	0.215103599	0.042257361
Liver	1	9	5	0.137704055	0.345971564	0.334649816	0.097946288	0.065824118	0.012111638
Liver	1	10	5	0.188118812	0.200792079	0.325148515	0.106534653	0.136237624	0.030891089
Liver	1	11	6	0.206811451	0.360315893	0.309970385	0.059723593	0.030108588	0.023198421
Liver	1	12	6	0.129906542	0.250934579	0.236448598	0.13411215	0.211682243	0.031308411
Blood	8	13	7	0.320002342	0.113069446	0.060955615	0.348577117	0.058203537	0.095268767
Blood	8	14	7	0.374184856	0.052654271	0.116787928	0.302021019	0.08515225	0.068984101
Blood	8	15	8	0.345240491	0.165828134	0.07285168	0.289997988	0.05333065	0.067518615
Blood	8	16	8	0.316758379	0.035417709	0.114207104	0.333966983	0.089144572	0.111355678
Blood	8	17	9	0.263019694	0.139080963	0.073785558	0.343019694	0.068621444	0.110547046
Blood	8	18	9	0.363590678	0.05289277	0.131226836	0.275394183	0.105220177	0.072366355
Liver	8	13	7	0.158636898	0.078730905	0.321974148	0.291421857	0.017626322	0.133960047
Liver	8	14	7	0.275067469	0.100477476	0.22285655	0.21081586	0.107847208	0.080755657
Liver	8	15	8	0.215635638	0.159173612	0.35696678	0.186759009	0.02136401	0.059396643
Liver	8	16	8	0.209325562	0.12572856	0.24704413	0.192173189	0.135720233	0.089841799
Liver	8	17	9	0.146964856	0.172889092	0.408489274	0.177088088	0.019990872	0.072934733
Liver	8	18	9	0.237817157	0.107933951	0.28956907	0.170761176	0.104712042	0.089810713
Blood	12	19	10	0.240077589	0.121008654	0.052372426	0.492987168	0.044911967	0.046254849
Blood	12	20	10	0.534726368	0.08358209	0.035621891	0.258507463	0.064676617	0.021691542
Blood	12	21	11	0.424672489	0.079694323	0.055070354	0.361475012	0.026322174	0.049369238
Blood	12	22	11	0.350463822	0.036549165	0.066975881	0.363636364	0.101113173	0.071057514
Blood	12	23	12	0.480379747	0.133333333	0.060126582	0.258649789	0.035232068	0.031012658
Blood	12	24	12	0.277518131	0.031265109	0.0544722	0.431587429	0.112167607	0.090249799
Blood	12	25	13	0.407338597	0.095680446	0.033906177	0.391082211	0.039015327	0.024616814
Blood	12	26	13	0.414483087	0.031919962	0.036207718	0.387803716	0.085755121	0.038589805
Liver	12	19	10	0.136677282	0.30440552	0.271496815	0.22903397	0.029989384	0.027866242
Liver	12	20	10	0.468449753	0.098156323	0.105427162	0.206180213	0.098935341	0.021293171
Liver	12	21	11	0.16385694	0.206081613	0.46399874	0.128092012	0.014652592	0.023633213
Liver	12	22	11	0.209834469	0.133398247	0.286270691	0.17916261	0.122444012	0.06134372
Liver	12	23	12	0.294517225	0.222060488	0.255539382	0.168364871	0.025392204	0.032185023
Liver	12	24	12	0.239553429	0.06953748	0.107814992	0.326634769	0.16108453	0.091547049
Liver	12	25	13	0.225843122	0.205001895	0.297082228	0.219401288	0.028798787	0.025009473
Liver	12	26	13	0.264910355	0.176728869	0.202341749	0.229418222	0.099890231	0.024515185
Blood	12	27	14	0.248635537	0.139680615	0.059025672	0.376389731	0.110167778	0.051748534
Blood	12	28	14	0.382206406	0.097864769	0.053380783	0.241637011	0.138434164	0.060142349
Blood	12	29	15	0.367218732	0.137921188	0.039120503	0.33837807	0.063392347	0.032838378
Blood	12	30	15	0.294273419	0.137702747	0.046673287	0.267792122	0.200595829	0.038728898
Blood	12	31	16	0.331581076	0.118075212	0.033158108	0.397492924	0.070359887	0.034371209
Blood	12	32	16	0.358433735	0.163654618	0.02811245	0.225150602	0.193524096	0.027108434
Liver	12	27	14	0.137470998	0.415023202	0.15487239	0.199535963	0.039443155	0.036832947
Liver	12	28	14	0.255399061	0.331455399	0.081690141	0.156807512	0.123943662	0.041314554
Liver	12	29	15	0.256270096	0.197106109	0.204180064	0.233118971	0.051125402	0.035691318
Liver	12	30	15	0.283216783	0.153263403	0.151515152	0.21532634	0.145979021	0.030594406
Liver	12	31	16	0.278137128	0.147477361	0.13367831	0.344113842	0.058214748	0.02414834
Liver	12	32	16	0.369206349	0.138412698	0.106349206	0.25015873	0.09968254	0.015238095
Blood	8	33	17	0.385047537	0.23681936	0.07346586	0.162921348	0.090319793	0.038461538
Blood	8	34	17	0.228391357	0.036914766	0.035414166	0.455882353	0.168067227	0.06482593
Blood	8	35	18	0.334595128	0.085747202	0.052501646	0.394996708	0.062870309	0.059907834
Blood	8	36	18	0.364855571	0.053988996	0.070495186	0.366918845	0.068088033	0.063961486
Blood	8	37	19	0.396860987	0.111787316	0.075912876	0.244394619	0.082959641	0.077514414
Blood	8	38	19	0.247376917	0.015536723	0.050645682	0.534301856	0.071428571	0.073244552
Liver	8	33	17	0.300925926	0.215099715	0.082977208	0.180911681	0.100783476	0.099358974
Liver	8	34	17	0.202905342	0.0131209	0.032802249	0.416588566	0.132614808	0.182286785
Liver	8	35	18	0.262899263	0.064373464	0.057002457	0.338574939	0.067813268	0.197542998
Liver	8	36	18	0.262343647	0.034891376	0.051678736	0.280118499	0.110599078	0.249835418
Liver	8	37	19	0.39057284	0.053945787	0.085992789	0.264387769	0.04059287	0.156629724
Liver	8	38	19	0.146467818	0.010361068	0.035164835	0.303610675	0.095761381	0.400470958
Blood	2	39	20	0.26275559	0.026562201	0.073189375	0.447353335	0.056564112	0.124020638
Blood	2	40	20	0.486571429	0.103428571	0.123428571	0.192285714	0.027428571	0.056571429
Blood	2	41	21	0.320120638	0.1227919	0.117621715	0.221887118	0.1227919	0.08056872
Blood	2	42	21	0.380259536	0.100668502	0.086511994	0.311049941	0.032638616	0.084152576
Blood	2	43	22	0.173501577	0.169295478	0.051524711	0.228180862	0.318611987	0.045215563
Blood	2	44	22	0.274566474	0.378612717	0.049132948	0.165462428	0.093208092	0.026734104
Liver	2	39	20	0.169661734	0.085095137	0.335359408	0.219080338	0.098572939	0.082188161
Liver	2	40	20	0.224906065	0.068169619	0.577384147	0.08624083	0.008409376	0.029701199
Liver	2	41	21	0.380163182	0.039265681	0.239673636	0.215961244	0.053034166	0.069097399
Liver	2	42	21	0.163252033	0.093658537	0.559674797	0.139186992	0.009105691	0.031544715
Liver	2	43	22	0.096031424	0.089123662	0.634972234	0.108492483	0.036976839	0.024786672
Liver	2	44	22	0.225923057	0.136328428	0.50580945	0.097856958	0.008520527	0.018332042
Blood	1	45	23	0.52031752	0.08013608	0.01001701	0.358911359	0.023814024	0.005670006
Blood	1	46	23	0.546992939	0.031531532	0.003774044	0.35926467	0.053810567	0.002921841
Blood	1	47	24	0.42745023	0.048940786	0.012889229	0.484877489	0.018121491	0.005997958
Blood	1	48	24	0.669001543	0.030155527	0.004986347	0.260477265	0.030986584	0.002968064
Blood	4	49	25	0.419287517	0.039895166	0.008008154	0.491021161	0.029169093	0.01092021
Blood	4	50	25	0.53471613	0.059593934	0.012532899	0.357876927	0.027697706	0.00739441
Blood	4	51	26	0.565599229	0.066402485	0.0137089	0.328478098	0.016921924	0.007282853
Blood	4	52	26	0.438347524	0.025701671	0.002680542	0.474456008	0.054556922	0.0029959
Liver	1	45	23	0.282112919	0.254191321	0.157482742	0.212709566	0.082593688	0.009307199
Liver	1	46	23	0.418172465	0.133431934	0.164748248	0.208796862	0.059610314	0.0127323
Liver	1	47	24	0.27502951	0.165146475	0.242407984	0.251743749	0.048503058	0.015023071
Liver	1	48	24	0.461068111	0.156578947	0.151006192	0.156346749	0.061609907	0.009520124
Liver	4	49	25	0.239077598	0.16894896	0.207540459	0.310806805	0.0422076	0.029284486
Liver	4	50	25	0.36748927	0.105820815	0.177843348	0.21848176	0.090933476	0.037553648
Liver	4	51	26	0.299041258	0.187762577	0.286653022	0.185284929	0.02240655	0.015943122
Liver	4	52	26	0.327354754	0.141285211	0.146676937	0.260123239	0.105523768	0.015184859
Blood	2	53	27	0.546696384	0.083471134	0.010353009	0.298439859	0.052843483	0.003522899
Blood	2	54	27	0.366085965	0.180153045	0.005617063	0.350537284	0.086698144	0.003663302
Blood	2	55	28	0.376502475	0.123497525	0.008484563	0.399127975	0.083549375	0.004360123
Blood	2	56	28	0.425026776	0.147090325	0.006604784	0.299178865	0.11370939	0.004284184
Blood	2	57	29	0.030113636	0.696022727	0.014772727	0.034090909	0.221022727	0.001704545
Blood	2	58	29	0.007282124	0.7329105	0.01010101	0.004933051	0.233262861	0.000704722
Liver	2	53	27	0.530482834	0.080260893	0.076999728	0.266147296	0.032792825	0.009874083
Liver	2	54	27	0.410000627	0.096116444	0.057971014	0.373360939	0.043227304	0.015057406
Liver	2	55	28	0.356193742	0.104050579	0.136198028	0.351800257	0.035147878	0.012966138
Liver	2	56	28	0.433366902	0.096005371	0.092984223	0.295513036	0.063779792	0.014098691
Liver	2	57	29	0.135714286	0.642857143	0.05	0.042857143	0.121428571	0.007142857
Liver	2	58	29	0.051369863	0.756849315	0.037671233	0.006849315	0.143835616	0
Blood	1	59	30	0.326487466	0.123829659	0.023255814	0.429175476	0.083962549	0.008758683
Blood	1	60	30	0.691160015	0.109101082	0.014546811	0.132413279	0.043267438	0.007086908
Blood	1	61	31	0.338110559	0.102661597	0.017256508	0.474115238	0.056449254	0.010821878
Blood	1	62	31	0.659768716	0.076384662	0.01552039	0.195678637	0.049908704	0.005782106
Blood	8	63	32	0.461852305	0.163402693	0.021827825	0.304569563	0.026927785	0.018359853
Blood	8	64	32	0.282669571	0.142501556	0.029247044	0.32078407	0.231642813	0.026602365
Blood	8	65	33	0.6552877	0.156431462	0.04451874	0.094140419	0.040119655	0.005278902
Blood	8	66	33	0.079519305	0.01661979	0.004346714	0.64612631	0.211454871	0.036819228
Liver	1	59	30	0.154154728	0.168366762	0.452034384	0.162979943	0.05226361	0.008366762
Liver	1	60	30	0.50877193	0.182233753	0.161230541	0.089201878	0.040523845	0.014455152
Liver	1	61	31	0.223343397	0.151755919	0.317813444	0.256078182	0.039806134	0.01017003
Liver	1	62	31	0.547845677	0.118839763	0.127907632	0.147282456	0.042128978	0.013855252
Liver	8	63	32	0.449541284	0.154720948	0.071961009	0.278669725	0.018348624	0.022362385
Liver	8	64	32	0.325891689	0.044562658	0.08956135	0.360599983	0.133949594	0.04316735
Liver	8	65	33	0.546391753	0.156044986	0.100281162	0.085402999	0.079311153	0.03022493
Liver	8	66	33	0.044597534	0.015711869	0.004955282	0.366690839	0.292724196	0.272661349
Blood	4	67	34	0.331364829	0.103237095	0.030621172	0.461067367	0.045275591	0.026902887
Blood	4	68	34	0.471271394	0.064995925	0.045028525	0.306642217	0.082518337	0.028117359
Blood	4	69	35	0.471830986	0.112676056	0.027464789	0.339612676	0.026056338	0.021126761
Blood	4	70	35	0.388844622	0.027888446	0.042549801	0.412270916	0.089243028	0.037609562
Blood	4	71	36	0.298403886	0.095998149	0.02752718	0.488086977	0.05759889	0.03030303
Blood	4	72	36	0.492395437	0.066539924	0.026344378	0.309342749	0.085822922	0.017925041
Liver	4	67	34	0.175247117	0.103789127	0.468904448	0.205313015	0.013385502	0.033978583
Liver	4	68	34	0.382995525	0.092392735	0.179520927	0.237167676	0.062384838	0.044222164
Liver	4	69	35	0.237040765	0.092434155	0.455963764	0.178829056	0.008723369	0.027512162
Liver	4	70	35	0.323784547	0.035908816	0.21484769	0.297357273	0.074036716	0.055880573
Liver	4	71	36	0.240512117	0.085505258	0.22953818	0.346593507	0.04526749	0.050297211
Liver	4	72	36	0.402629017	0.087633885	0.210564752	0.198149951	0.066455696	0.032375852
Liver	0	73	0	0.496	0.206	0.296	0	0	0
Liver	0	74	0	0.528	0.227	0.243	0	0	0
Liver	0	75	0	0.506	0.192	0.299	0	0	0
Liver	0	76	0	0.555	0.177	0.267	0	0	0
Liver	0	77	0	0.42	0.28	0.299	0	0	0
Liver	0	78	0	0.556	0.257	0.186	0	0	0
Liver	0	79	0	0.631	0.173	0.195	0	0	0
Liver	0	80	0	0.434	0.205	0.359	0	0	0
Blood	0	73	0	0.8	0.0963	0.0997	0	0	0
Blood	0	74	0	0.781	0.128	0.0882	0	0	0
Blood	0	75	0	0.781	0.125	0.0899	0	0	0
Blood	0	76	0	0.809	0.0816	0.102	0	0	0
Blood	0	77	0	0.817	0.0972	0.0842	0	0	0
Blood	0	78	0	0.722	0.199	0.0632	0	0	0
Blood	0	79	0	0.845	0.0773	0.0762	0	0	0
Blood	0	80	0	0.665	0.216	0.11	0	0	0
Blood	0	81	0	0.766	0.243	0.0225	0	0	0
Blood	0	82	0	0.686	0.332	0.029	0	0	0
Blood	0	83	0	0.712	0.283	0.0465	0	0	0
Blood	0	84	0	0.726	0.281	0.0341	0	0	0
Blood	0	85	0	0.794	0.213	0.0243	0	0	0
Liver	0	81	0	0.769	0.228	0.0259	0	0	0
Liver	0	82	0	0.712	0.243	0.0534	0	0	0
Liver	0	83	0	0.774	0.196	0.0452	0	0	0
Liver	0	84	0	0.785	0.196	0.0271	0	0	0
Liver	0	85	0	0.797	0.192	0.0258	0	0	0
Blood	0	86	0	0.853	0.106	0.0399	0	0	0
Blood	0	87	0	0.834	0.123	0.0407	0	0	0
Blood	0	88	0	0.675	0.255	0.0628	0	0	0
Liver	0	87	0	0.795	0.148	0.0551	0	0	0
Liver	0	88	0	0.791	0.154	0.0494	0	0	0
Liver	0	86	0	0.477	0.444	0.0772	0	0	0
Blood	0	89	0	0.895	0.0676	0.0344	0	0	0
Blood	0	90	0	0.889	0.0788	0.0291	0	0	0
Blood	0	91	0	0.9	0.061	0.0377	0	0	0
Liver	0	89	0	0.676	0.188	0.134	0	0	0
Liver	0	90	0	0.715	0.151	0.133	0	0	0
Liver	0	91	0	0.796	0.105	0.0983	0	0	0
Blood	0	92	0	0.838	0.102	0.0685	0	0	0
Blood	0	93	0	0.814	0.101	0.093	0	0	0
Blood	0	94	0	0.858	0.121	0.0241	0	0	0
Blood	0	95	0	0.918	0.0527	0.0337	0	0	0
Liver	0	92	0	0.427	0.421	0.16	0	0	0
Liver	0	93	0	0.61	0.253	0.147	0	0	0
Liver	0	94	0	0.717	0.226	0.0623	0	0	0
Liver	0	95	0	0.789	0.16	0.0566	0	0	0
