## Supplementary resource 1 for "Probabilistic migration events drive transient tissue residency of lymphocytes during homeostasis": NK_parabiosis_data_ln.csv

tissue	week	mouse	pair	host.nk.naive	host.nk.activ	host.nk.cd69p	donor.nk.naive	donor.nk.activ	donor.nk.cd69p
Blood	4	1	1	0.269774011	0.248587571	0.032015066	0.314500942	0.104519774	0.030131827
Blood	4	2	1	0.420088935	0.06539367	0.035574156	0.34318598	0.083180748	0.051268637
Blood	4	3	2	0.344754653	0.184433164	0.042301184	0.336928934	0.056472081	0.034052453
Blood	4	4	2	0.351356515	0.098395109	0.050630493	0.326518915	0.134505159	0.038020634
Blood	4	5	3	0.361904762	0.126817043	0.074185464	0.334837093	0.067669173	0.032080201
Blood	4	6	3	0.374301676	0.101873151	0.036148538	0.325994085	0.095957936	0.063752875
Blood	4	7	4	0.405905993	0.136117421	0.027433164	0.37655076	0.022016425	0.030753102
Blood	4	8	4	0.433668342	0.053015075	0.04321608	0.335929648	0.101507538	0.032160804
Blood	1	9	5	0.441202873	0.178635548	0.033213645	0.284111311	0.036355476	0.024685817
Blood	1	10	5	0.454050374	0.076923077	0.031313819	0.311095984	0.100068074	0.025187202
Blood	1	11	6	0.416931891	0.349458943	0.032463399	0.117759389	0.070019096	0.012094208
Blood	1	12	6	0.258431888	0.130968025	0.038107753	0.384581691	0.142356548	0.040297854
LN	4	1	1	0.030612245	0.469387755	0.153061224	0.040816327	0.173469388	0.132653061
LN	4	2	1	0.019417476	0.378640777	0.203883495	0.038834951	0.174757282	0.184466019
LN	4	3	2	0.037383178	0.23364486	0.420560748	0.046728972	0.196261682	0.065420561
LN	4	5	3	0.031578947	0.315789474	0.263157895	0.094736842	0.2	0.094736842
LN	4	7	4	0.072580645	0.379032258	0.10483871	0.080645161	0.274193548	0.088709677
LN	4	8	4	0.171875	0.3359375	0.1875	0.0546875	0.140625	0.109375
Blood	8	13	7	0.320002342	0.113069446	0.060955615	0.348577117	0.058203537	0.095268767
Blood	8	14	7	0.374184856	0.052654271	0.116787928	0.302021019	0.08515225	0.068984101
Blood	8	15	8	0.345240491	0.165828134	0.07285168	0.289997988	0.05333065	0.067518615
Blood	8	16	8	0.316758379	0.035417709	0.114207104	0.333966983	0.089144572	0.111355678
Blood	8	17	9	0.263019694	0.139080963	0.073785558	0.343019694	0.068621444	0.110547046
Blood	8	18	9	0.363590678	0.05289277	0.131226836	0.275394183	0.105220177	0.072366355
LN	8	13	7	0.157894737	0.157894737	0.315789474	0.135338346	0.04887218	0.184210526
LN	8	14	7	0.125	0.101027397	0.419520548	0.077054795	0.080479452	0.196917808
LN	8	15	8	0.05027933	0.173184358	0.430167598	0.100558659	0.067039106	0.17877095
LN	8	16	8	0.122727273	0.111363636	0.479545455	0.075	0.065909091	0.143181818
LN	8	17	9	0.073964497	0.189349112	0.325443787	0.071005917	0.059171598	0.284023669
LN	8	18	9	0.106575964	0.072562358	0.494331066	0.058956916	0.072562358	0.197278912
Blood	12	19	10	0.240077589	0.121008654	0.052372426	0.492987168	0.044911967	0.046254849
Blood	12	20	10	0.534726368	0.08358209	0.035621891	0.258507463	0.064676617	0.021691542
Blood	12	21	11	0.424672489	0.079694323	0.055070354	0.361475012	0.026322174	0.049369238
Blood	12	22	11	0.350463822	0.036549165	0.066975881	0.363636364	0.101113173	0.071057514
Blood	12	23	12	0.480379747	0.133333333	0.060126582	0.258649789	0.035232068	0.031012658
Blood	12	24	12	0.277518131	0.031265109	0.0544722	0.431587429	0.112167607	0.090249799
Blood	12	25	13	0.407338597	0.095680446	0.033906177	0.391082211	0.039015327	0.024616814
Blood	12	26	13	0.414483087	0.031919962	0.036207718	0.387803716	0.085755121	0.038589805
LN	12	19	10	0.10982659	0.283236994	0.202312139	0.144508671	0.167630058	0.086705202
LN	12	20	10	0.151376147	0.220183486	0.417431193	0.036697248	0.082568807	0.091743119
LN	12	21	11	0.234693878	0.193877551	0.244897959	0.06122449	0.132653061	0.142857143
LN	12	22	11	0.123966942	0.173553719	0.32231405	0.05785124	0.099173554	0.223140496
LN	12	23	12	0.240384615	0.110576923	0.403846154	0.048076923	0.048076923	0.153846154
LN	12	24	12	0.125	0.142045455	0.244318182	0.119318182	0.113636364	0.267045455
LN	12	25	13	0.333333333	0.149425287	0.298850575	0.045977011	0.057471264	0.114942529
LN	12	26	13	0.284552846	0.243902439	0.203252033	0.097560976	0.056910569	0.113821138
Blood	12	27	14	0.248635537	0.139680615	0.059025672	0.376389731	0.110167778	0.051748534
Blood	12	28	14	0.382206406	0.097864769	0.053380783	0.241637011	0.138434164	0.060142349
Blood	12	29	15	0.367218732	0.137921188	0.039120503	0.33837807	0.063392347	0.032838378
Blood	12	30	15	0.294273419	0.137702747	0.046673287	0.267792122	0.200595829	0.038728898
Blood	12	31	16	0.331581076	0.118075212	0.033158108	0.397492924	0.070359887	0.034371209
Blood	12	32	16	0.358433735	0.163654618	0.02811245	0.225150602	0.193524096	0.027108434
LN	12	27	14	0.073770492	0.319672131	0.327868852	0.090163934	0.098360656	0.073770492
LN	12	28	14	0.172661871	0.165467626	0.388489209	0.043165468	0.079136691	0.122302158
LN	12	29	15	0.054347826	0.282608696	0.239130435	0.048913043	0.135869565	0.239130435
LN	12	30	15	0.165289256	0.198347107	0.355371901	0.049586777	0.099173554	0.123966942
LN	12	31	16	0.081481481	0.22962963	0.407407407	0.133333333	0.066666667	0.074074074
LN	12	32	16	0.19266055	0.19266055	0.220183486	0.055045872	0.155963303	0.165137615
Blood	8	33	17	0.385047537	0.23681936	0.07346586	0.162921348	0.090319793	0.038461538
Blood	8	34	17	0.228391357	0.036914766	0.035414166	0.455882353	0.168067227	0.06482593
Blood	8	35	18	0.334595128	0.085747202	0.052501646	0.394996708	0.062870309	0.059907834
Blood	8	36	18	0.364855571	0.053988996	0.070495186	0.366918845	0.068088033	0.063961486
Blood	8	37	19	0.396860987	0.111787316	0.075912876	0.244394619	0.082959641	0.077514414
Blood	8	38	19	0.247376917	0.015536723	0.050645682	0.534301856	0.071428571	0.073244552
LN	8	33	17	0.071748879	0.161434978	0.295964126	0.049327354	0.116591928	0.304932735
LN	8	34	17	0.097402597	0.064935065	0.11038961	0.123376623	0.162337662	0.435064935
LN	8	35	18	0.120300752	0.07518797	0.233082707	0.090225564	0.172932331	0.285714286
LN	8	36	18	0.130177515	0.082840237	0.189349112	0.147928994	0.071005917	0.355029586
LN	8	37	19	0.065	0.04	0.155	0.13	0.19	0.41
LN	8	38	19	0.041237113	0.067010309	0.139175258	0.144329897	0.097938144	0.505154639
Blood	2	39	20	0.26275559	0.026562201	0.073189375	0.447353335	0.056564112	0.124020638
Blood	2	40	20	0.486571429	0.103428571	0.123428571	0.192285714	0.027428571	0.056571429
Blood	2	41	21	0.320120638	0.1227919	0.117621715	0.221887118	0.1227919	0.08056872
Blood	2	42	21	0.380259536	0.100668502	0.086511994	0.311049941	0.032638616	0.084152576
Blood	2	43	22	0.173501577	0.169295478	0.051524711	0.228180862	0.318611987	0.045215563
Blood	2	44	22	0.274566474	0.378612717	0.049132948	0.165462428	0.093208092	0.026734104
LN	2	39	20	0.130434783	0.170807453	0.285714286	0.114906832	0.114906832	0.155279503
LN	2	40	20	0.192488263	0.154929577	0.366197183	0.093896714	0.046948357	0.126760563
LN	2	41	21	0.248447205	0.099378882	0.316770186	0.102484472	0.040372671	0.180124224
LN	2	42	21	0.177777778	0.061111111	0.516666667	0.133333333	0.011111111	0.094444444
LN	2	43	22	0.042105263	0.178947368	0.252631579	0.078947368	0.231578947	0.189473684
LN	2	44	22	0.216949153	0.237288136	0.288135593	0.088135593	0.057627119	0.088135593
Blood	1	45	23	0.52031752	0.08013608	0.01001701	0.358911359	0.023814024	0.005670006
Blood	1	46	23	0.546992939	0.031531532	0.003774044	0.35926467	0.053810567	0.002921841
Blood	1	47	24	0.42745023	0.048940786	0.012889229	0.484877489	0.018121491	0.005997958
Blood	1	48	24	0.669001543	0.030155527	0.004986347	0.260477265	0.030986584	0.002968064
Blood	4	49	25	0.419287517	0.039895166	0.008008154	0.491021161	0.029169093	0.01092021
Blood	4	50	25	0.53471613	0.059593934	0.012532899	0.357876927	0.027697706	0.00739441
Blood	4	51	26	0.565599229	0.066402485	0.0137089	0.328478098	0.016921924	0.007282853
Blood	4	52	26	0.438347524	0.025701671	0.002680542	0.474456008	0.054556922	0.0029959
LN	1	45	23	0.358078603	0.030567686	0.076419214	0.497816594	0.010917031	0.024017467
LN	1	46	23	0.64640884	0.037292818	0.153314917	0.139502762	0.005524862	0.013812155
LN	1	47	24	0.5	0.089285714	0.220238095	0.178571429	0	0.011904762
LN	1	48	24	0.616113744	0.033175355	0.139020537	0.17535545	0.014218009	0.018957346
LN	4	49	25	0.35	0.045	0.12	0.415	0.0175	0.05
LN	4	50	25	0.546666667	0.026666667	0.194871795	0.16	0.007179487	0.058461538
LN	4	51	26	0.443168772	0.032146958	0.150401837	0.299655568	0.027554535	0.044776119
LN	4	52	26	0.47954056	0.032304379	0.137114142	0.278535535	0.006460876	0.065326633
Blood	2	53	27	0.546696384	0.083471134	0.010353009	0.298439859	0.052843483	0.003522899
Blood	2	54	27	0.366085965	0.180153045	0.005617063	0.350537284	0.086698144	0.003663302
Blood	2	55	28	0.376502475	0.123497525	0.008484563	0.399127975	0.083549375	0.004360123
Blood	2	56	28	0.425026776	0.147090325	0.006604784	0.299178865	0.11370939	0.004284184
Blood	2	57	29	0.030113636	0.696022727	0.014772727	0.034090909	0.221022727	0.001704545
Blood	2	58	29	0.007282124	0.7329105	0.01010101	0.004933051	0.233262861	0.000704722
LN	2	53	27	0.526595745	0.045212766	0.220744681	0.151595745	0.013297872	0.033244681
LN	2	54	27	0.417342483	0.075483468	0.15658141	0.271366188	0.021834061	0.046163444
LN	2	55	28	0.398871119	0.062088429	0.136406397	0.340545626	0.026340546	0.031044214
LN	2	56	28	0.484711212	0.078142695	0.132502831	0.210645527	0.028312571	0.053227633
Blood	1	59	30	0.326487466	0.123829659	0.023255814	0.429175476	0.083962549	0.008758683
Blood	1	60	30	0.691160015	0.109101082	0.014546811	0.132413279	0.043267438	0.007086908
Blood	1	61	31	0.338110559	0.102661597	0.017256508	0.474115238	0.056449254	0.010821878
Blood	1	62	31	0.659768716	0.076384662	0.01552039	0.195678637	0.049908704	0.005782106
Blood	8	63	32	0.461852305	0.163402693	0.021827825	0.304569563	0.026927785	0.018359853
Blood	8	64	32	0.282669571	0.142501556	0.029247044	0.32078407	0.231642813	0.026602365
Blood	8	65	33	0.6552877	0.156431462	0.04451874	0.094140419	0.040119655	0.005278902
Blood	8	66	33	0.079519305	0.01661979	0.004346714	0.64612631	0.211454871	0.036819228
LN	1	59	30	0.125475285	0.406844106	0.224334601	0.079847909	0.159695817	0.02661597
LN	1	60	30	0.168393782	0.551813472	0.163212435	0.031088083	0.080310881	0.018134715
LN	1	62	31	0.425899281	0.282014388	0.208633094	0.046043165	0.04028777	0.020143885
LN	8	63	32	0.191176471	0.257352941	0.232843137	0.142156863	0.147058824	0.058823529
LN	8	64	32	0.243298969	0.230927835	0.21443299	0.111340206	0.167010309	0.078350515
LN	8	65	33	0.221052632	0.547368421	0.105263158	0.031578947	0.105263158	0.042105263
LN	8	66	33	0.041666667	0.040229885	0.031609195	0.288793103	0.313218391	0.316091954
Blood	4	67	34	0.331364829	0.103237095	0.030621172	0.461067367	0.045275591	0.026902887
Blood	4	68	34	0.471271394	0.064995925	0.045028525	0.306642217	0.082518337	0.028117359
Blood	4	69	35	0.471830986	0.112676056	0.027464789	0.339612676	0.026056338	0.021126761
Blood	4	70	35	0.388844622	0.027888446	0.042549801	0.412270916	0.089243028	0.037609562
Blood	4	71	36	0.298403886	0.095998149	0.02752718	0.488086977	0.05759889	0.03030303
Blood	4	72	36	0.492395437	0.066539924	0.026344378	0.309342749	0.085822922	0.017925041
LN	4	67	34	0.247672253	0.145251397	0.286778399	0.227188082	0.03538175	0.068901304
LN	4	68	34	0.398316971	0.102384292	0.23141655	0.199158485	0.023842917	0.051893408
LN	4	69	35	0.36131934	0.131934033	0.229385307	0.190404798	0.032983508	0.056971514
LN	4	70	35	0.391148325	0.055023923	0.258373206	0.161483254	0.027511962	0.108851675
LN	4	71	36	0.091139241	0.017721519	0.072151899	0.464556962	0.055696203	0.298734177
LN	4	72	36	0.331240188	0.028257457	0.108320251	0.271585557	0.06122449	0.205651491
LN	0	73	0	0.485	0.117	0.398	0	0	0
LN	0	74	0	0.443	0.167	0.379	0	0	0
LN	0	75	0	0.448	0.149	0.402	0	0	0
LN	0	76	0	0.466	0.134	0.395	0	0	0
LN	0	77	0	0.451	0.15	0.393	0	0	0
LN	0	78	0	0.364	0.261	0.382	0	0	0
LN	0	79	0	0.351	0.242	0.411	0	0	0
LN	0	80	0	0.421	0.147	0.437	0	0	0
Blood	0	73	0	0.8	0.0963	0.0997	0	0	0
Blood	0	74	0	0.781	0.128	0.0882	0	0	0
Blood	0	75	0	0.781	0.125	0.0899	0	0	0
Blood	0	76	0	0.809	0.0816	0.102	0	0	0
Blood	0	77	0	0.817	0.0972	0.0842	0	0	0
Blood	0	78	0	0.722	0.199	0.0632	0	0	0
Blood	0	79	0	0.845	0.0773	0.0762	0	0	0
Blood	0	80	0	0.665	0.216	0.11	0	0	0
Blood	0	81	0	0.766	0.243	0.0225	0	0	0
Blood	0	82	0	0.686	0.332	0.029	0	0	0
Blood	0	83	0	0.712	0.283	0.0465	0	0	0
Blood	0	84	0	0.726	0.281	0.0341	0	0	0
Blood	0	85	0	0.794	0.213	0.0243	0	0	0
LN	0	81	0	0.345	0.456	0.19	0	0	0
LN	0	82	0	0.438	0.242	0.331	0	0	0
LN	0	83	0	0.434	0.295	0.288	0	0	0
LN	0	84	0	0.444	0.21	0.358	0	0	0
LN	0	85	0	0.393	0.231	0.376	0	0	0
Blood	0	86	0	0.853	0.106	0.0399	0	0	0
Blood	0	87	0	0.834	0.123	0.0407	0	0	0
Blood	0	88	0	0.675	0.255	0.0628	0	0	0
LN	0	87	0	0.455	0.338	0.207	0	0	0
LN	0	88	0	0.523	0.202	0.267	0	0	0
LN	0	86	0	0.363	0.363	0.261	0	0	0
Blood	0	89	0	0.895	0.0676	0.0344	0	0	0
Blood	0	90	0	0.889	0.0788	0.0291	0	0	0
Blood	0	91	0	0.9	0.061	0.0377	0	0	0
LN	0	89	0	0.432	0.37	0.194	0	0	0
LN	0	90	0	0.562	0.22	0.215	0	0	0
LN	0	91	0	0.535	0.231	0.234	0	0	0
Blood	0	92	0	0.838	0.102	0.0685	0	0	0
Blood	0	93	0	0.814	0.101	0.093	0	0	0
Blood	0	94	0	0.858	0.121	0.0241	0	0	0
Blood	0	95	0	0.918	0.0527	0.0337	0	0	0
LN	0	92	0	0.519	0.0718	0.417	0	0	0
LN	0	93	0	0.525	0.0522	0.434	0	0	0
LN	0	94	0	0.528	0.112	0.366	0	0	0
LN	0	95	0	0.634	0.105	0.27	0	0	0
