## Supplementary resource 1 for "Probabilistic migration events drive transient tissue residency of lymphocytes during homeostasis": NK_parabiosis_data_lpl.csv

tissue	week	mouse	pair	host.nk.naive	host.nk.activ	host.nk.cd69p	donor.nk.naive	donor.nk.activ	donor.nk.cd69p
Blood	4	1	1	0.269774011	0.248587571	0.032015066	0.314500942	0.104519774	0.030131827
Blood	4	2	1	0.420088935	0.06539367	0.035574156	0.34318598	0.083180748	0.051268637
Blood	4	3	2	0.344754653	0.184433164	0.042301184	0.336928934	0.056472081	0.034052453
Blood	4	4	2	0.351356515	0.098395109	0.050630493	0.326518915	0.134505159	0.038020634
Blood	4	5	3	0.361904762	0.126817043	0.074185464	0.334837093	0.067669173	0.032080201
Blood	4	6	3	0.374301676	0.101873151	0.036148538	0.325994085	0.095957936	0.063752875
Blood	4	7	4	0.405905993	0.136117421	0.027433164	0.37655076	0.022016425	0.030753102
Blood	4	8	4	0.433668342	0.053015075	0.04321608	0.335929648	0.101507538	0.032160804
Blood	1	9	5	0.441202873	0.178635548	0.033213645	0.284111311	0.036355476	0.024685817
Blood	1	10	5	0.454050374	0.076923077	0.031313819	0.311095984	0.100068074	0.025187202
Blood	1	11	6	0.416931891	0.349458943	0.032463399	0.117759389	0.070019096	0.012094208
Blood	1	12	6	0.258431888	0.130968025	0.038107753	0.384581691	0.142356548	0.040297854
LPL	4	1	1	0.001377885	0.024457458	0.875990355	0.001033414	0.007578367	0.088184637
LPL	4	4	2	0.002805407	0.017342515	0.686304514	0	0.021423106	0.270594236
LPL	4	5	3	3.30229E-05	0.034475926	0.955220923	0.000330229	0.005712965	0.004127865
LPL	4	8	4	0.000342231	0.011806982	0.264031485	0.000171116	0.010780287	0.712525667
LPL	1	10	5	0	0.013188518	0.813033359	0	0.034910784	0.138867339
LPL	1	12	6	0	0.003787879	0.007575758	0	0.042424242	0.946212121
Blood	8	13	7	0.320002342	0.113069446	0.060955615	0.348577117	0.058203537	0.095268767
Blood	8	14	7	0.374184856	0.052654271	0.116787928	0.302021019	0.08515225	0.068984101
Blood	8	15	8	0.345240491	0.165828134	0.07285168	0.289997988	0.05333065	0.067518615
Blood	8	16	8	0.316758379	0.035417709	0.114207104	0.333966983	0.089144572	0.111355678
Blood	8	17	9	0.263019694	0.139080963	0.073785558	0.343019694	0.068621444	0.110547046
Blood	8	18	9	0.363590678	0.05289277	0.131226836	0.275394183	0.105220177	0.072366355
LPL	8	14	7	0.000681199	0.071355586	0.497104905	0	0.013368529	0.417574932
LPL	8	15	8	0.003152916	0.022070415	0.794534945	0.005780347	0.022595901	0.151865476
LPL	8	16	8	0.000679876	0.052447552	0.680652681	9.71251E-05	0.010878011	0.25534188
LPL	8	18	9	0.005721016	0.048292108	0.803634528	0.001514387	0.046272926	0.094565034
Blood	12	19	10	0.240077589	0.121008654	0.052372426	0.492987168	0.044911967	0.046254849
Blood	12	20	10	0.534726368	0.08358209	0.035621891	0.258507463	0.064676617	0.021691542
Blood	12	21	11	0.424672489	0.079694323	0.055070354	0.361475012	0.026322174	0.049369238
Blood	12	22	11	0.350463822	0.036549165	0.066975881	0.363636364	0.101113173	0.071057514
Blood	12	23	12	0.480379747	0.133333333	0.060126582	0.258649789	0.035232068	0.031012658
Blood	12	24	12	0.277518131	0.031265109	0.0544722	0.431587429	0.112167607	0.090249799
Blood	12	25	13	0.407338597	0.095680446	0.033906177	0.391082211	0.039015327	0.024616814
Blood	12	26	13	0.414483087	0.031919962	0.036207718	0.387803716	0.085755121	0.038589805
LPL	12	19	10	0.006024096	0.027108434	0.81626506	0.006024096	0.009036145	0.126506024
LPL	12	20	10	0.010152284	0.012690355	0.766497462	0.002538071	0.007614213	0.200507614
LPL	12	21	11	0	0.021582734	0.798561151	0	0.014388489	0.165467626
LPL	12	22	11	0.006116208	0.033639144	0.697247706	0	0.024464832	0.23853211
LPL	12	23	12	0.006289308	0.031446541	0.795597484	0.006289308	0.006289308	0.144654088
LPL	12	24	12	0.003731343	0.026119403	0.667910448	0.014925373	0.02238806	0.26119403
LPL	12	25	13	0.007662835	0.034482759	0.735632184	0.003831418	0.011494253	0.206896552
LPL	12	26	13	0.005154639	0.030927835	0.654639175	0.015463918	0.015463918	0.273195876
Blood	12	27	14	0.248635537	0.139680615	0.059025672	0.376389731	0.110167778	0.051748534
Blood	12	28	14	0.382206406	0.097864769	0.053380783	0.241637011	0.138434164	0.060142349
Blood	12	29	15	0.367218732	0.137921188	0.039120503	0.33837807	0.063392347	0.032838378
Blood	12	30	15	0.294273419	0.137702747	0.046673287	0.267792122	0.200595829	0.038728898
Blood	12	31	16	0.331581076	0.118075212	0.033158108	0.397492924	0.070359887	0.034371209
Blood	12	32	16	0.358433735	0.163654618	0.02811245	0.225150602	0.193524096	0.027108434
LPL	12	27	14	0.002140018	0.010394375	0.773769489	0.001222868	0.009171507	0.201773158
LPL	12	28	14	0.006629834	0.015469613	0.655248619	0	0.002209945	0.31160221
LPL	12	29	15	0.003571429	0.028571429	0.796428571	0	0.007142857	0.1625
LPL	12	30	15	0.010443864	0.035248042	0.548302872	0.002610966	0.009138381	0.391644909
LPL	12	31	16	0.007371007	0.022113022	0.643734644	0.00982801	0.022113022	0.292383292
LPL	12	32	16	0.006666667	0.061666667	0.8	0	0.006666667	0.125
Blood	8	33	17	0.385047537	0.23681936	0.07346586	0.162921348	0.090319793	0.038461538
Blood	8	34	17	0.228391357	0.036914766	0.035414166	0.455882353	0.168067227	0.06482593
Blood	8	35	18	0.334595128	0.085747202	0.052501646	0.394996708	0.062870309	0.059907834
Blood	8	36	18	0.364855571	0.053988996	0.070495186	0.366918845	0.068088033	0.063961486
Blood	8	37	19	0.396860987	0.111787316	0.075912876	0.244394619	0.082959641	0.077514414
Blood	8	38	19	0.247376917	0.015536723	0.050645682	0.534301856	0.071428571	0.073244552
LPL	8	33	17	0.004295533	0.008591065	0.286082474	0.000859107	0.017182131	0.678694158
LPL	8	34	17	0.005722461	0.005722461	0.120171674	0.008583691	0.024320458	0.831187411
LPL	8	36	18	0.005084746	0.016949153	0.383050847	0	0.015254237	0.579661017
LPL	8	37	19	0.001937984	0.005813953	0.079457364	0.003229974	0.014857881	0.894056848
LPL	8	38	19	0	0.010775862	0.075431034	0.004310345	0.045258621	0.862068966
Blood	2	39	20	0.26275559	0.026562201	0.073189375	0.447353335	0.056564112	0.124020638
Blood	2	40	20	0.486571429	0.103428571	0.123428571	0.192285714	0.027428571	0.056571429
Blood	2	41	21	0.320120638	0.1227919	0.117621715	0.221887118	0.1227919	0.08056872
Blood	2	42	21	0.380259536	0.100668502	0.086511994	0.311049941	0.032638616	0.084152576
Blood	2	43	22	0.173501577	0.169295478	0.051524711	0.228180862	0.318611987	0.045215563
Blood	2	44	22	0.274566474	0.378612717	0.049132948	0.165462428	0.093208092	0.026734104
LPL	2	39	20	0.003197442	0.014388489	0.932054357	0.003996803	0.002398082	0.043964828
LPL	2	40	20	0.017857143	0.025162338	0.878246753	0.008928571	0.006493506	0.063311688
LPL	2	41	21	0.012863535	0.006152125	0.928970917	0.003914989	0.003355705	0.044742729
LPL	2	42	21	0.008756567	0.014010508	0.941330998	0.003502627	0.007880911	0.023642732
LPL	2	43	22	0.003639974	0.015883521	0.944738584	0.002647253	0.003309067	0.029781602
LPL	2	44	22	0.007293946	0.041575492	0.866520788	0.003646973	0.008023341	0.07293946
Blood	1	45	23	0.52031752	0.08013608	0.01001701	0.358911359	0.023814024	0.005670006
Blood	1	46	23	0.546992939	0.031531532	0.003774044	0.35926467	0.053810567	0.002921841
Blood	1	47	24	0.42745023	0.048940786	0.012889229	0.484877489	0.018121491	0.005997958
Blood	1	48	24	0.669001543	0.030155527	0.004986347	0.260477265	0.030986584	0.002968064
Blood	4	49	25	0.419287517	0.039895166	0.008008154	0.491021161	0.029169093	0.01092021
Blood	4	50	25	0.53471613	0.059593934	0.012532899	0.357876927	0.027697706	0.00739441
Blood	4	51	26	0.565599229	0.066402485	0.0137089	0.328478098	0.016921924	0.007282853
Blood	4	52	26	0.438347524	0.025701671	0.002680542	0.474456008	0.054556922	0.0029959
LPL	1	45	23	0.011294526	0.070952795	0.546481321	0.007819288	0.019982624	0.343179844
LPL	1	46	23	0.018779343	0.140122788	0.829541351	0.00288913	0.001805706	0.006139401
LPL	1	47	24	0.020408163	0.020408163	0.306122449	0.040816327	0.081632653	0.530612245
LPL	1	48	24	0.042808862	0.121667293	0.817123545	0.006008261	0.002253098	0.009012392
LPL	4	49	25	0.01216545	0.098540146	0.675182482	0.020681265	0.027980535	0.163017032
LPL	4	50	25	0.0425	0.224166667	0.675	0.016666667	0.009166667	0.033333333
LPL	4	51	26	0.00754717	0.083018868	0.438993711	0.010062893	0.022641509	0.437735849
LPL	4	52	26	0.014775977	0.169685415	0.777883699	0.003336511	0.001429933	0.031935176
Blood	2	53	27	0.546696384	0.083471134	0.010353009	0.298439859	0.052843483	0.003522899
Blood	2	54	27	0.366085965	0.180153045	0.005617063	0.350537284	0.086698144	0.003663302
Blood	2	55	28	0.376502475	0.123497525	0.008484563	0.399127975	0.083549375	0.004360123
Blood	2	56	28	0.425026776	0.147090325	0.006604784	0.299178865	0.11370939	0.004284184
Blood	2	57	29	0.030113636	0.696022727	0.014772727	0.034090909	0.221022727	0.001704545
Blood	2	58	29	0.007282124	0.7329105	0.01010101	0.004933051	0.233262861	0.000704722
LPL	2	53	27	0.011373578	0.088363955	0.86351706	0.004374453	0.010498688	0.021872266
LPL	2	54	27	0.016246259	0.122274476	0.802479692	0.004702864	0.00812313	0.044890979
LPL	2	55	28	0.0066313	0.090185676	0.855437666	0.017241379	0.01193634	0.018567639
LPL	2	56	28	0.007840772	0.109770808	0.791314837	0.003618818	0.012665862	0.074788902
LPL	2	57	29	0.006564551	0.041575492	0.919037199	0.002188184	0.004376368	0.026258206
LPL	2	58	29	0	0.061560487	0.933428776	0	0.002147459	0.003579098
Blood	1	59	30	0.326487466	0.123829659	0.023255814	0.429175476	0.083962549	0.008758683
Blood	1	60	30	0.691160015	0.109101082	0.014546811	0.132413279	0.043267438	0.007086908
Blood	1	61	31	0.338110559	0.102661597	0.017256508	0.474115238	0.056449254	0.010821878
Blood	1	62	31	0.659768716	0.076384662	0.01552039	0.195678637	0.049908704	0.005782106
Blood	8	63	32	0.461852305	0.163402693	0.021827825	0.304569563	0.026927785	0.018359853
Blood	8	64	32	0.282669571	0.142501556	0.029247044	0.32078407	0.231642813	0.026602365
Blood	8	65	33	0.6552877	0.156431462	0.04451874	0.094140419	0.040119655	0.005278902
Blood	8	66	33	0.079519305	0.01661979	0.004346714	0.64612631	0.211454871	0.036819228
LPL	1	59	30	0.008480565	0.039575972	0.898233216	0.004946996	0.016961131	0.032508834
LPL	1	60	30	0.010273973	0.109018265	0.874143836	0.001426941	0.001712329	0.004851598
LPL	1	61	31	0.003582395	0.037871034	0.887922211	0.005629478	0.015864893	0.048618219
LPL	1	62	31	0.00690521	0.115505336	0.870684244	0.001255493	0.001255493	0.004394225
LPL	8	63	32	0.002409639	0.053012048	0.848192771	0.014457831	0.004819277	0.077108434
LPL	8	64	32	0.016129032	0.036290323	0.50672043	0.014784946	0.021505376	0.403225806
LPL	8	65	33	0.007009346	0.063084112	0.593457944	0.004672897	0.074766355	0.254672897
LPL	8	66	33	0	0	0.040590406	0.011070111	0.022140221	0.922509225
Blood	4	67	34	0.331364829	0.103237095	0.030621172	0.461067367	0.045275591	0.026902887
Blood	4	68	34	0.471271394	0.064995925	0.045028525	0.306642217	0.082518337	0.028117359
Blood	4	69	35	0.471830986	0.112676056	0.027464789	0.339612676	0.026056338	0.021126761
Blood	4	70	35	0.388844622	0.027888446	0.042549801	0.412270916	0.089243028	0.037609562
Blood	4	71	36	0.298403886	0.095998149	0.02752718	0.488086977	0.05759889	0.03030303
Blood	4	72	36	0.492395437	0.066539924	0.026344378	0.309342749	0.085822922	0.017925041
LPL	4	67	34	0.00569395	0.03772242	0.866903915	0.002135231	0.012811388	0.07544484
LPL	4	68	34	0.00729927	0.069062325	0.84222347	0.005614823	0.005614823	0.071308254
LPL	4	69	35	0.006237006	0.043659044	0.856548857	0.006237006	0.012474012	0.074844075
LPL	4	70	35	0.013522215	0.04249839	0.830006439	0.009658725	0.01159047	0.093367675
LPL	4	71	36	0.001680672	0.077310924	0.704201681	0.006722689	0.020168067	0.188235294
LPL	4	72	36	0.018691589	0.064485981	0.86728972	0.004672897	0.004672897	0.039252336
LPL	0	73	0	0.0202	0.0282	0.953	0	0	0
LPL	0	74	0	0.0106	0.0431	0.947	0	0	0
LPL	0	75	0	0.0181	0.0394	0.943	0	0	0
LPL	0	76	0	0.0168	0.0159	0.968	0	0	0
LPL	0	77	0	0.0113	0.0171	0.972	0	0	0
LPL	0	78	0	0.0029	0.0202	0.978	0	0	0
LPL	0	79	0	0.003	0.0235	0.975	0	0	0
LPL	0	80	0	0.00038	0.0054	0.995	0	0	0
Blood	0	73	0	0.8	0.0963	0.0997	0	0	0
Blood	0	74	0	0.781	0.128	0.0882	0	0	0
Blood	0	75	0	0.781	0.125	0.0899	0	0	0
Blood	0	76	0	0.809	0.0816	0.102	0	0	0
Blood	0	77	0	0.817	0.0972	0.0842	0	0	0
Blood	0	78	0	0.722	0.199	0.0632	0	0	0
Blood	0	79	0	0.845	0.0773	0.0762	0	0	0
Blood	0	80	0	0.665	0.216	0.11	0	0	0
Blood	0	81	0	0.766	0.243	0.0225	0	0	0
Blood	0	82	0	0.686	0.332	0.029	0	0	0
Blood	0	83	0	0.712	0.283	0.0465	0	0	0
Blood	0	84	0	0.726	0.281	0.0341	0	0	0
Blood	0	85	0	0.794	0.213	0.0243	0	0	0
LPL	0	81	0	0.0062	0.035	0.959	0	0	0
LPL	0	82	0	0.0076	0.0568	0.928	0	0	0
LPL	0	83	0	0.0027	0.0183	0.978	0	0	0
LPL	0	84	0	0.0056	0.0955	0.899	0	0	0
Blood	0	86	0	0.853	0.106	0.0399	0	0	0
Blood	0	87	0	0.834	0.123	0.0407	0	0	0
Blood	0	88	0	0.675	0.255	0.0628	0	0	0
LPL	0	87	0	0.0299	0.052	0.919	0	0	0
LPL	0	88	0	0.0127	0.0589	0.928	0	0	0
LPL	0	86	0	0.0024	0.0357	0.962	0	0	0
Blood	0	89	0	0.895	0.0676	0.0344	0	0	0
Blood	0	90	0	0.889	0.0788	0.0291	0	0	0
Blood	0	91	0	0.9	0.061	0.0377	0	0	0
LPL	0	89	0	0.0094	0.0697	0.922	0	0	0
LPL	0	90	0	0.0127	0.0392	0.949	0	0	0
LPL	0	91	0	0.019	0.0413	0.941	0	0	0
Blood	0	92	0	0.838	0.102	0.0685	0	0	0
Blood	0	93	0	0.814	0.101	0.093	0	0	0
Blood	0	94	0	0.858	0.121	0.0241	0	0	0
Blood	0	95	0	0.918	0.0527	0.0337	0	0	0
LPL	0	92	0	0.0037	0.0382	0.96	0	0	0
LPL	0	93	0	0.0023	0.0101	0.989	0	0	0
LPL	0	94	0	0.0019	0.0221	0.977	0	0	0
LPL	0	95	0	0.0116	0.0867	0.905	0	0	0
