## Supplementary resource 1 for "Probabilistic migration events drive transient tissue residency of lymphocytes during homeostasis": NK_parabiosis_data_lung.csv

tissue	week	mouse	pair	host.nk.naive	host.nk.activ	host.nk.cd69p	donor.nk.naive	donor.nk.activ	donor.nk.cd69p
Blood	4	1	1	0.269774011	0.248587571	0.032015066	0.314500942	0.104519774	0.030131827
Blood	4	2	1	0.420088935	0.06539367	0.035574156	0.34318598	0.083180748	0.051268637
Blood	4	3	2	0.344754653	0.184433164	0.042301184	0.336928934	0.056472081	0.034052453
Blood	4	4	2	0.351356515	0.098395109	0.050630493	0.326518915	0.134505159	0.038020634
Blood	4	5	3	0.361904762	0.126817043	0.074185464	0.334837093	0.067669173	0.032080201
Blood	4	6	3	0.374301676	0.101873151	0.036148538	0.325994085	0.095957936	0.063752875
Blood	4	7	4	0.405905993	0.136117421	0.027433164	0.37655076	0.022016425	0.030753102
Blood	4	8	4	0.433668342	0.053015075	0.04321608	0.335929648	0.101507538	0.032160804
Blood	1	9	5	0.441202873	0.178635548	0.033213645	0.284111311	0.036355476	0.024685817
Blood	1	10	5	0.454050374	0.076923077	0.031313819	0.311095984	0.100068074	0.025187202
Blood	1	11	6	0.416931891	0.349458943	0.032463399	0.117759389	0.070019096	0.012094208
Blood	1	12	6	0.258431888	0.130968025	0.038107753	0.384581691	0.142356548	0.040297854
Lung	4	1	1	0.041103299	0.385613845	0.129799892	0.063277447	0.292049757	0.072471606
Lung	4	2	1	0.11559272	0.353664535	0.094441712	0.052139695	0.304968028	0.072306936
Lung	4	3	2	0.140867702	0.286020354	0.135511516	0.174611676	0.183181575	0.069094804
Lung	4	4	2	0.144587434	0.288417865	0.11014383	0.079485238	0.286903861	0.077971234
Lung	4	5	3	0.066428206	0.35666837	0.189064895	0.088911599	0.218191109	0.068983137
Lung	4	6	3	0.195652174	0.216956522	0.108695652	0.105652174	0.240434783	0.119130435
Lung	4	7	4	0.099253404	0.350021959	0.148440931	0.137022398	0.17259552	0.072024594
Lung	4	8	4	0.223932161	0.21419598	0.117148241	0.123743719	0.227701005	0.076005025
Lung	1	9	5	0.141488578	0.38540899	0.108327192	0.128224024	0.173176124	0.052321297
Lung	1	10	5	0.197848457	0.243685688	0.127689429	0.124883068	0.247427502	0.046304958
Lung	1	11	6	0.209775087	0.464532872	0.135813149	0.069204152	0.089532872	0.025086505
Lung	1	12	6	0.148642826	0.205084016	0.101249461	0.166738475	0.297716502	0.065489013
Blood	8	13	7	0.320002342	0.113069446	0.060955615	0.348577117	0.058203537	0.095268767
Blood	8	14	7	0.374184856	0.052654271	0.116787928	0.302021019	0.08515225	0.068984101
Blood	8	15	8	0.345240491	0.165828134	0.07285168	0.289997988	0.05333065	0.067518615
Blood	8	16	8	0.316758379	0.035417709	0.114207104	0.333966983	0.089144572	0.111355678
Blood	8	17	9	0.263019694	0.139080963	0.073785558	0.343019694	0.068621444	0.110547046
Blood	8	18	9	0.363590678	0.05289277	0.131226836	0.275394183	0.105220177	0.072366355
Lung	8	13	7	0.17997543	0.197788698	0.208230958	0.228501229	0.042383292	0.139434889
Lung	8	14	7	0.19287576	0.179843614	0.2589053	0.132059079	0.125108601	0.105994787
Lung	8	15	8	0.203296703	0.224175824	0.192307692	0.20989011	0.065934066	0.097802198
Lung	8	16	8	0.13655914	0.22688172	0.210752688	0.120430108	0.180645161	0.11827957
Lung	8	17	9	0.187982833	0.126180258	0.201716738	0.232618026	0.063519313	0.184549356
Lung	8	18	9	0.202166065	0.196149218	0.219013237	0.155234657	0.113116727	0.111913357
Blood	12	19	10	0.240077589	0.121008654	0.052372426	0.492987168	0.044911967	0.046254849
Blood	12	20	10	0.534726368	0.08358209	0.035621891	0.258507463	0.064676617	0.021691542
Blood	12	21	11	0.424672489	0.079694323	0.055070354	0.361475012	0.026322174	0.049369238
Blood	12	22	11	0.350463822	0.036549165	0.066975881	0.363636364	0.101113173	0.071057514
Blood	12	23	12	0.480379747	0.133333333	0.060126582	0.258649789	0.035232068	0.031012658
Blood	12	24	12	0.277518131	0.031265109	0.0544722	0.431587429	0.112167607	0.090249799
Blood	12	25	13	0.407338597	0.095680446	0.033906177	0.391082211	0.039015327	0.024616814
Blood	12	26	13	0.414483087	0.031919962	0.036207718	0.387803716	0.085755121	0.038589805
Lung	12	19	10	0.139744952	0.201381509	0.15674814	0.29968119	0.11370882	0.07120085
Lung	12	20	10	0.330536913	0.187919463	0.140939597	0.132550336	0.17114094	0.026845638
Lung	12	21	11	0.310305776	0.153454134	0.144394111	0.285956965	0.049263873	0.045300113
Lung	12	22	11	0.15727003	0.169139466	0.212660732	0.109792285	0.193867458	0.141444115
Lung	12	23	12	0.370539799	0.222323879	0.131747484	0.198536139	0.030192132	0.034766697
Lung	12	24	12	0.197978096	0.042965459	0.157540017	0.306655434	0.129738837	0.151642797
Lung	12	25	13	0.320045558	0.185649203	0.070045558	0.335990888	0.050113895	0.02904328
Lung	12	26	13	0.348017621	0.080029369	0.077092511	0.317914831	0.122613803	0.041116006
Blood	12	27	14	0.248635537	0.139680615	0.059025672	0.376389731	0.110167778	0.051748534
Blood	12	28	14	0.382206406	0.097864769	0.053380783	0.241637011	0.138434164	0.060142349
Blood	12	29	15	0.367218732	0.137921188	0.039120503	0.33837807	0.063392347	0.032838378
Blood	12	30	15	0.294273419	0.137702747	0.046673287	0.267792122	0.200595829	0.038728898
Blood	12	31	16	0.331581076	0.118075212	0.033158108	0.397492924	0.070359887	0.034371209
Blood	12	32	16	0.358433735	0.163654618	0.02811245	0.225150602	0.193524096	0.027108434
Lung	12	27	14	0.254901961	0.140885984	0.088598402	0.367465505	0.055192447	0.070442992
Lung	12	28	14	0.384070796	0.09380531	0.111504425	0.23539823	0.09380531	0.061946903
Lung	12	29	15	0.275636364	0.287636364	0.042545455	0.278909091	0.065454545	0.030545455
Lung	12	30	15	0.327841845	0.116968699	0.105436573	0.26029654	0.108731466	0.064250412
Lung	12	31	16	0.228571429	0.328205128	0.054945055	0.280586081	0.063003663	0.028571429
Lung	12	32	16	0.428436019	0.088151659	0.054028436	0.250236967	0.118483412	0.03507109
Blood	8	33	17	0.385047537	0.23681936	0.07346586	0.162921348	0.090319793	0.038461538
Blood	8	34	17	0.228391357	0.036914766	0.035414166	0.455882353	0.168067227	0.06482593
Blood	8	35	18	0.334595128	0.085747202	0.052501646	0.394996708	0.062870309	0.059907834
Blood	8	36	18	0.364855571	0.053988996	0.070495186	0.366918845	0.068088033	0.063961486
Blood	8	37	19	0.396860987	0.111787316	0.075912876	0.244394619	0.082959641	0.077514414
Blood	8	38	19	0.247376917	0.015536723	0.050645682	0.534301856	0.071428571	0.073244552
Lung	8	33	17	0.431111111	0.14	0.131111111	0.186666667	0.033333333	0.068888889
Lung	8	34	17	0.204884668	0.023066486	0.036635007	0.438263229	0.164179104	0.126187246
Lung	8	35	18	0.336140888	0.060490046	0.075421133	0.382848392	0.038667688	0.098774885
Lung	8	36	18	0.341426404	0.028072838	0.07814871	0.375569044	0.077389985	0.091805766
Lung	8	37	19	0.403574088	0.058823529	0.116157856	0.271034996	0.034996277	0.102010424
Lung	8	38	19	0.241947029	0.017179671	0.05583393	0.502505369	0.081245526	0.09305655
Blood	2	39	20	0.26275559	0.026562201	0.073189375	0.447353335	0.056564112	0.124020638
Blood	2	40	20	0.486571429	0.103428571	0.123428571	0.192285714	0.027428571	0.056571429
Blood	2	41	21	0.320120638	0.1227919	0.117621715	0.221887118	0.1227919	0.08056872
Blood	2	42	21	0.380259536	0.100668502	0.086511994	0.311049941	0.032638616	0.084152576
Blood	2	43	22	0.173501577	0.169295478	0.051524711	0.228180862	0.318611987	0.045215563
Blood	2	44	22	0.274566474	0.378612717	0.049132948	0.165462428	0.093208092	0.026734104
Lung	2	39	20	0.233830846	0.053067993	0.097844113	0.403814262	0.062189055	0.135157546
Lung	2	40	20	0.381070984	0.095890411	0.250311333	0.164383562	0.01992528	0.087173101
Lung	2	41	21	0.35706085	0.027554535	0.206659013	0.23880597	0.056257176	0.109070034
Lung	2	42	21	0.262135922	0.176699029	0.155339806	0.248543689	0.033009709	0.114563107
Lung	2	43	22	0.18452381	0.035714286	0.19047619	0.357142857	0.160714286	0.06547619
Lung	2	44	22	0.410958904	0.134246575	0.167123288	0.197260274	0.010958904	0.071232877
Blood	1	45	23	0.52031752	0.08013608	0.01001701	0.358911359	0.023814024	0.005670006
Blood	1	46	23	0.546992939	0.031531532	0.003774044	0.35926467	0.053810567	0.002921841
Blood	1	47	24	0.42745023	0.048940786	0.012889229	0.484877489	0.018121491	0.005997958
Blood	1	48	24	0.669001543	0.030155527	0.004986347	0.260477265	0.030986584	0.002968064
Blood	4	49	25	0.419287517	0.039895166	0.008008154	0.491021161	0.029169093	0.01092021
Blood	4	50	25	0.53471613	0.059593934	0.012532899	0.357876927	0.027697706	0.00739441
Blood	4	51	26	0.565599229	0.066402485	0.0137089	0.328478098	0.016921924	0.007282853
Blood	4	52	26	0.438347524	0.025701671	0.002680542	0.474456008	0.054556922	0.0029959
Lung	1	45	23	0.374855825	0.169550173	0.06805075	0.281430219	0.089965398	0.012687428
Lung	1	46	23	0.488670695	0.120090634	0.027945619	0.288519637	0.062688822	0.009818731
Lung	1	47	24	0.338983051	0.136158192	0.046327684	0.416949153	0.050847458	0.008474576
Lung	1	48	24	0.585820896	0.123134328	0.042288557	0.185323383	0.053482587	0.004975124
Lung	4	49	25	0.297978124	0.105071263	0.059330461	0.359297315	0.140205502	0.036791515
Lung	4	50	25	0.381672972	0.160992013	0.088272383	0.286254729	0.046237915	0.036569987
Lung	4	51	26	0.405206565	0.161856254	0.083191851	0.26032824	0.071307301	0.016977929
Lung	4	52	26	0.300085251	0.243819267	0.058823529	0.314578005	0.069906223	0.010230179
Blood	2	53	27	0.546696384	0.083471134	0.010353009	0.298439859	0.052843483	0.003522899
Blood	2	54	27	0.366085965	0.180153045	0.005617063	0.350537284	0.086698144	0.003663302
Blood	2	55	28	0.376502475	0.123497525	0.008484563	0.399127975	0.083549375	0.004360123
Blood	2	56	28	0.425026776	0.147090325	0.006604784	0.299178865	0.11370939	0.004284184
Blood	2	57	29	0.030113636	0.696022727	0.014772727	0.034090909	0.221022727	0.001704545
Blood	2	58	29	0.007282124	0.7329105	0.01010101	0.004933051	0.233262861	0.000704722
Lung	2	53	27	0.345170926	0.24560239	0.053435115	0.195154331	0.144706273	0.010288749
Lung	2	54	27	0.309023066	0.263907734	0.057327001	0.29375848	0.059023066	0.010515604
Lung	2	55	28	0.195383912	0.305530165	0.055301645	0.225319927	0.204753199	0.009369287
Lung	2	56	28	0.326966803	0.25693497	0.072305593	0.236925875	0.094133697	0.007730787
Lung	2	57	29	0.04389248	0.758761483	0.046274243	0.001020755	0.143926506	0.001701259
Lung	2	58	29	0.059065229	0.673343606	0.041088855	0.00719055	0.201335388	0.001027221
Blood	1	59	30	0.326487466	0.123829659	0.023255814	0.429175476	0.083962549	0.008758683
Blood	1	60	30	0.691160015	0.109101082	0.014546811	0.132413279	0.043267438	0.007086908
Blood	1	61	31	0.338110559	0.102661597	0.017256508	0.474115238	0.056449254	0.010821878
Blood	1	62	31	0.659768716	0.076384662	0.01552039	0.195678637	0.049908704	0.005782106
Blood	8	63	32	0.461852305	0.163402693	0.021827825	0.304569563	0.026927785	0.018359853
Blood	8	64	32	0.282669571	0.142501556	0.029247044	0.32078407	0.231642813	0.026602365
Blood	8	65	33	0.6552877	0.156431462	0.04451874	0.094140419	0.040119655	0.005278902
Blood	8	66	33	0.079519305	0.01661979	0.004346714	0.64612631	0.211454871	0.036819228
Lung	1	59	30	0.267291911	0.189917937	0.082063306	0.361078546	0.077373974	0.008206331
Lung	1	60	30	0.680778032	0.14416476	0.035850496	0.106407323	0.023646072	0.006864989
Lung	1	61	31	0.136714443	0.040793826	0.009922822	0.577728776	0.146637266	0.082690187
Lung	1	62	31	0.440298507	0.059079602	0.006218905	0.303482587	0.149253731	0.036069652
Lung	8	63	32	0.457364341	0.196617336	0.033121917	0.266384778	0.025369979	0.019732206
Lung	8	64	32	0.333891681	0.048576214	0.057788945	0.406476829	0.109994417	0.038805137
Lung	8	65	33	0.181839187	0.097273567	0.03142329	0.029805915	0.644639556	0.008086876
Lung	8	66	33	0.086413326	0.04008329	0.00468506	0.570536179	0.238417491	0.056220718
Blood	4	67	34	0.331364829	0.103237095	0.030621172	0.461067367	0.045275591	0.026902887
Blood	4	68	34	0.471271394	0.064995925	0.045028525	0.306642217	0.082518337	0.028117359
Blood	4	69	35	0.471830986	0.112676056	0.027464789	0.339612676	0.026056338	0.021126761
Blood	4	70	35	0.388844622	0.027888446	0.042549801	0.412270916	0.089243028	0.037609562
Blood	4	71	36	0.298403886	0.095998149	0.02752718	0.488086977	0.05759889	0.03030303
Blood	4	72	36	0.492395437	0.066539924	0.026344378	0.309342749	0.085822922	0.017925041
Lung	4	67	34	0.248818898	0.252193476	0.079640045	0.323734533	0.06231721	0.032170979
Lung	4	68	34	0.345047039	0.217487548	0.110957388	0.206696182	0.079413392	0.038461538
Lung	4	69	35	0.28073146	0.343379614	0.06637318	0.227903827	0.050795801	0.028784287
Lung	4	70	35	0.266151407	0.17934998	0.120293302	0.262187872	0.100475624	0.070352755
Lung	4	71	36	0.11047836	0.052961276	0.022209567	0.221526196	0.375854214	0.207289294
Lung	4	72	36	0.168411867	0.069371728	0.026614311	0.109511344	0.45026178	0.164485166
Blood	0	73	0	0.8	0.0963	0.0997	0	0	0
Blood	0	74	0	0.781	0.128	0.0882	0	0	0
Blood	0	75	0	0.781	0.125	0.0899	0	0	0
Blood	0	76	0	0.809	0.0816	0.102	0	0	0
Blood	0	77	0	0.817	0.0972	0.0842	0	0	0
Blood	0	78	0	0.722	0.199	0.0632	0	0	0
Blood	0	79	0	0.845	0.0773	0.0762	0	0	0
Blood	0	80	0	0.665	0.216	0.11	0	0	0
Lung	0	73	0	0.741	0.147	0.112	0	0	0
Lung	0	74	0	0.768	0.129	0.103	0	0	0
Lung	0	75	0	0.717	0.129	0.155	0	0	0
Lung	0	76	0	0.74	0.127	0.134	0	0	0
Lung	0	77	0	0.684	0.167	0.149	0	0	0
Lung	0	78	0	0.632	0.241	0.127	0	0	0
Lung	0	79	0	0.702	0.19	0.109	0	0	0
Lung	0	80	0	0.559	0.293	0.151	0	0	0
Blood	0	81	0	0.766	0.243	0.0225	0	0	0
Blood	0	82	0	0.686	0.332	0.029	0	0	0
Blood	0	83	0	0.712	0.283	0.0465	0	0	0
Blood	0	84	0	0.726	0.281	0.0341	0	0	0
Blood	0	85	0	0.794	0.213	0.0243	0	0	0
Lung	0	81	0	0.65	0.255	0.0456	0	0	0
Lung	0	82	0	0.586	0.293	0.0779	0	0	0
Lung	0	83	0	0.783	0.167	0.0382	0	0	0
Lung	0	84	0	0.636	0.261	0.0673	0	0	0
Lung	0	85	0	0.595	0.285	0.0881	0	0	0
Blood	0	86	0	0.853	0.106	0.0399	0	0	0
Blood	0	87	0	0.834	0.123	0.0407	0	0	0
Blood	0	88	0	0.675	0.255	0.0628	0	0	0
Lung	0	88	0	0.791	0.146	0.0582	0	0	0
Lung	0	86	0	0.799	0.149	0.0508	0	0	0
Lung	0	87	0	0.539	0.307	0.153	0	0	0
Blood	0	89	0	0.895	0.0676	0.0344	0	0	0
Blood	0	90	0	0.889	0.0788	0.0291	0	0	0
Blood	0	91	0	0.9	0.061	0.0377	0	0	0
Lung	0	89	0	0.841	0.0846	0.0738	0	0	0
Lung	0	90	0	0.771	0.15	0.0793	0	0	0
Lung	0	91	0	0.875	0.085	0.0388	0	0	0
Blood	0	92	0	0.838	0.102	0.0685	0	0	0
Blood	0	93	0	0.814	0.101	0.093	0	0	0
Blood	0	94	0	0.858	0.121	0.0241	0	0	0
Blood	0	95	0	0.918	0.0527	0.0337	0	0	0
Lung	0	92	0	0.728	0.21	0.0694	0	0	0
Lung	0	93	0	0.67	0.258	0.0811	0	0	0
Lung	0	94	0	0.67	0.284	0.0505	0	0	0
Lung	0	95	0	0.794	0.17	0.0406	0	0	0
