## Supplementary resource 1 for "Probabilistic migration events drive transient tissue residency of lymphocytes during homeostasis": NK_parabiosis_data_mln.csv

tissue	week	mouse	pair	host.nk.naive	host.nk.activ	host.nk.cd69p	donor.nk.naive	donor.nk.activ	donor.nk.cd69p
Blood	4	1	1	0.269774011	0.248587571	0.032015066	0.314500942	0.104519774	0.030131827
Blood	4	2	1	0.420088935	0.06539367	0.035574156	0.34318598	0.083180748	0.051268637
Blood	4	3	2	0.344754653	0.184433164	0.042301184	0.336928934	0.056472081	0.034052453
Blood	4	4	2	0.351356515	0.098395109	0.050630493	0.326518915	0.134505159	0.038020634
Blood	4	5	3	0.361904762	0.126817043	0.074185464	0.334837093	0.067669173	0.032080201
Blood	4	6	3	0.374301676	0.101873151	0.036148538	0.325994085	0.095957936	0.063752875
Blood	4	7	4	0.405905993	0.136117421	0.027433164	0.37655076	0.022016425	0.030753102
Blood	4	8	4	0.433668342	0.053015075	0.04321608	0.335929648	0.101507538	0.032160804
Blood	1	9	5	0.441202873	0.178635548	0.033213645	0.284111311	0.036355476	0.024685817
Blood	1	10	5	0.454050374	0.076923077	0.031313819	0.311095984	0.100068074	0.025187202
Blood	1	11	6	0.416931891	0.349458943	0.032463399	0.117759389	0.070019096	0.012094208
Blood	1	12	6	0.258431888	0.130968025	0.038107753	0.384581691	0.142356548	0.040297854
MLN	4	1	1	0.02027027	0.452702703	0.412162162	0.013513514	0.060810811	0.040540541
MLN	4	3	2	0.015384615	0.507692308	0.292307692	0.030769231	0.123076923	0.030769231
MLN	4	4	2	0.044776119	0.417910448	0.358208955	0.029850746	0.134328358	0.029850746
MLN	4	5	3	0	0.341463415	0.512195122	0	0.097560976	0.048780488
MLN	4	6	3	0.065217391	0.456521739	0.282608696	0.02173913	0.152173913	0.02173913
MLN	4	7	4	0.01980198	0.356435644	0.495049505	0.00990099	0.069306931	0.04950495
MLN	4	8	4	0.117647059	0.411764706	0.264705882	0.044117647	0.088235294	0.088235294
MLN	1	10	5	0	0.547619048	0.357142857	0	0.071428571	0.023809524
MLN	1	12	6	0.096153846	0.423076923	0.288461538	0.019230769	0.115384615	0.057692308
Blood	8	13	7	0.320002342	0.113069446	0.060955615	0.348577117	0.058203537	0.095268767
Blood	8	14	7	0.374184856	0.052654271	0.116787928	0.302021019	0.08515225	0.068984101
Blood	8	15	8	0.345240491	0.165828134	0.07285168	0.289997988	0.05333065	0.067518615
Blood	8	16	8	0.316758379	0.035417709	0.114207104	0.333966983	0.089144572	0.111355678
Blood	8	17	9	0.263019694	0.139080963	0.073785558	0.343019694	0.068621444	0.110547046
Blood	8	18	9	0.363590678	0.05289277	0.131226836	0.275394183	0.105220177	0.072366355
MLN	8	13	7	0.093023256	0.215116279	0.436046512	0.087209302	0.011627907	0.156976744
MLN	8	14	7	0.143646409	0.116022099	0.524861878	0.082872928	0.022099448	0.110497238
MLN	8	15	8	0.085365854	0.097560976	0.573170732	0.073170732	0.042682927	0.12804878
MLN	8	16	8	0.161971831	0.098591549	0.524647887	0.070422535	0.028169014	0.11971831
MLN	8	17	9	0.051282051	0.066666667	0.574358974	0.087179487	0.020512821	0.194871795
MLN	8	18	9	0.103846154	0.073076923	0.626923077	0.038461538	0.034615385	0.123076923
Blood	12	19	10	0.240077589	0.121008654	0.052372426	0.492987168	0.044911967	0.046254849
Blood	12	20	10	0.534726368	0.08358209	0.035621891	0.258507463	0.064676617	0.021691542
Blood	12	21	11	0.424672489	0.079694323	0.055070354	0.361475012	0.026322174	0.049369238
Blood	12	22	11	0.350463822	0.036549165	0.066975881	0.363636364	0.101113173	0.071057514
Blood	12	23	12	0.480379747	0.133333333	0.060126582	0.258649789	0.035232068	0.031012658
Blood	12	24	12	0.277518131	0.031265109	0.0544722	0.431587429	0.112167607	0.090249799
Blood	12	25	13	0.407338597	0.095680446	0.033906177	0.391082211	0.039015327	0.024616814
Blood	12	26	13	0.414483087	0.031919962	0.036207718	0.387803716	0.085755121	0.038589805
MLN	12	19	10	0.041322314	0.388429752	0.396694215	0.082644628	0.041322314	0.066115702
MLN	12	20	10	0.134920635	0.222222222	0.555555556	0.03968254	0.023809524	0.03968254
MLN	12	21	11	0.077586207	0.275862069	0.405172414	0.077586207	0.051724138	0.103448276
MLN	12	22	11	0.133333333	0.2	0.333333333	0.083333333	0.183333333	0.1
MLN	12	23	12	0.040540541	0.310810811	0.472972973	0.040540541	0.040540541	0.094594595
MLN	12	24	12	0.12745098	0.137254902	0.264705882	0.098039216	0.078431373	0.294117647
MLN	12	25	13	0.129411765	0.176470588	0.494117647	0.070588235	0.047058824	0.082352941
MLN	12	26	13	0.151260504	0.210084034	0.445378151	0.092436975	0.008403361	0.12605042
Blood	12	27	14	0.248635537	0.139680615	0.059025672	0.376389731	0.110167778	0.051748534
Blood	12	28	14	0.382206406	0.097864769	0.053380783	0.241637011	0.138434164	0.060142349
Blood	12	29	15	0.367218732	0.137921188	0.039120503	0.33837807	0.063392347	0.032838378
Blood	12	30	15	0.294273419	0.137702747	0.046673287	0.267792122	0.200595829	0.038728898
Blood	12	31	16	0.331581076	0.118075212	0.033158108	0.397492924	0.070359887	0.034371209
Blood	12	32	16	0.358433735	0.163654618	0.02811245	0.225150602	0.193524096	0.027108434
MLN	12	27	14	0.048076923	0.317307692	0.432692308	0.057692308	0.038461538	0.096153846
MLN	12	28	14	0.130434783	0.246376812	0.391304348	0.043478261	0.057971014	0.115942029
MLN	12	29	15	0.08974359	0.166666667	0.307692308	0.166666667	0.102564103	0.179487179
MLN	12	30	15	0.104477612	0.335820896	0.343283582	0.089552239	0.067164179	0.059701493
MLN	12	31	16	0.158730159	0.19047619	0.333333333	0.126984127	0.063492063	0.111111111
MLN	12	32	16	0.222222222	0.240740741	0.333333333	0.111111111	0.018518519	0.074074074
Blood	8	33	17	0.385047537	0.23681936	0.07346586	0.162921348	0.090319793	0.038461538
Blood	8	34	17	0.228391357	0.036914766	0.035414166	0.455882353	0.168067227	0.06482593
Blood	8	35	18	0.334595128	0.085747202	0.052501646	0.394996708	0.062870309	0.059907834
Blood	8	36	18	0.364855571	0.053988996	0.070495186	0.366918845	0.068088033	0.063961486
Blood	8	37	19	0.396860987	0.111787316	0.075912876	0.244394619	0.082959641	0.077514414
Blood	8	38	19	0.247376917	0.015536723	0.050645682	0.534301856	0.071428571	0.073244552
MLN	8	33	17	0.130081301	0.048780488	0.105691057	0.113821138	0.146341463	0.43902439
MLN	8	34	17	0.039215686	0.065359477	0.045751634	0.098039216	0.169934641	0.581699346
MLN	8	35	18	0.051282051	0.012820513	0.115384615	0.115384615	0.217948718	0.448717949
MLN	8	36	18	0.125	0.072916667	0.145833333	0.0625	0.145833333	0.4375
MLN	8	37	19	0.087209302	0.029069767	0.081395349	0.093023256	0.151162791	0.552325581
MLN	8	38	19	0.04375	0.025	0.0875	0.0875	0.18125	0.5625
Blood	2	39	20	0.26275559	0.026562201	0.073189375	0.447353335	0.056564112	0.124020638
Blood	2	40	20	0.486571429	0.103428571	0.123428571	0.192285714	0.027428571	0.056571429
Blood	2	41	21	0.320120638	0.1227919	0.117621715	0.221887118	0.1227919	0.08056872
Blood	2	42	21	0.380259536	0.100668502	0.086511994	0.311049941	0.032638616	0.084152576
Blood	2	43	22	0.173501577	0.169295478	0.051524711	0.228180862	0.318611987	0.045215563
Blood	2	44	22	0.274566474	0.378612717	0.049132948	0.165462428	0.093208092	0.026734104
MLN	2	39	20	0.07826087	0.191304348	0.408695652	0.086956522	0.060869565	0.113043478
MLN	2	40	20	0.137931034	0.172413793	0.510344828	0.068965517	0.027586207	0.068965517
MLN	2	41	21	0.142857143	0.231292517	0.455782313	0.040816327	0.020408163	0.095238095
MLN	2	42	21	0.094674556	0.177514793	0.627218935	0.035502959	0.00591716	0.047337278
MLN	2	43	22	0.090909091	0.194805195	0.415584416	0.051948052	0.077922078	0.142857143
MLN	2	44	22	0.127906977	0.226744186	0.453488372	0.104651163	0.023255814	0.046511628
Blood	1	45	23	0.52031752	0.08013608	0.01001701	0.358911359	0.023814024	0.005670006
Blood	1	46	23	0.546992939	0.031531532	0.003774044	0.35926467	0.053810567	0.002921841
Blood	1	47	24	0.42745023	0.048940786	0.012889229	0.484877489	0.018121491	0.005997958
Blood	1	48	24	0.669001543	0.030155527	0.004986347	0.260477265	0.030986584	0.002968064
Blood	4	49	25	0.419287517	0.039895166	0.008008154	0.491021161	0.029169093	0.01092021
Blood	4	50	25	0.53471613	0.059593934	0.012532899	0.357876927	0.027697706	0.00739441
Blood	4	51	26	0.565599229	0.066402485	0.0137089	0.328478098	0.016921924	0.007282853
Blood	4	52	26	0.438347524	0.025701671	0.002680542	0.474456008	0.054556922	0.0029959
MLN	1	45	23	0.378378378	0.297297297	0.108108108	0.189189189	0.027027027	0
MLN	1	46	23	0.522727273	0.318181818	0.068181818	0.068181818	0.022727273	0
MLN	1	47	24	0.49339207	0.083700441	0.118942731	0.264317181	0.022026432	0.013215859
MLN	1	48	24	0.537037037	0.212962963	0.12962963	0.101851852	0	0.018518519
MLN	4	49	25	0.105263158	0.473684211	0.105263158	0.210526316	0.052631579	0.052631579
MLN	4	50	25	0.438596491	0.210526316	0.245614035	0.061403509	0	0.035087719
MLN	4	51	26	0.236842105	0.289473684	0.315789474	0.105263158	0.026315789	0.026315789
MLN	4	52	26	0.388235294	0.258823529	0.2	0.117647059	0	0.035294118
Blood	2	53	27	0.546696384	0.083471134	0.010353009	0.298439859	0.052843483	0.003522899
Blood	2	54	27	0.366085965	0.180153045	0.005617063	0.350537284	0.086698144	0.003663302
Blood	2	55	28	0.376502475	0.123497525	0.008484563	0.399127975	0.083549375	0.004360123
Blood	2	56	28	0.425026776	0.147090325	0.006604784	0.299178865	0.11370939	0.004284184
Blood	2	57	29	0.030113636	0.696022727	0.014772727	0.034090909	0.221022727	0.001704545
Blood	2	58	29	0.007282124	0.7329105	0.01010101	0.004933051	0.233262861	0.000704722
MLN	2	53	27	0.336538462	0.278846154	0.192307692	0.163461538	0.019230769	0
MLN	2	54	27	0.334883721	0.306976744	0.16744186	0.120930233	0.041860465	0.009302326
MLN	2	55	28	0.2	0.44	0.133333333	0.173333333	0.026666667	0
MLN	2	56	28	0.440860215	0.290322581	0.172043011	0.053763441	0.010752688	0.021505376
Blood	1	59	30	0.326487466	0.123829659	0.023255814	0.429175476	0.083962549	0.008758683
Blood	1	60	30	0.691160015	0.109101082	0.014546811	0.132413279	0.043267438	0.007086908
Blood	1	61	31	0.338110559	0.102661597	0.017256508	0.474115238	0.056449254	0.010821878
Blood	1	62	31	0.659768716	0.076384662	0.01552039	0.195678637	0.049908704	0.005782106
Blood	8	63	32	0.461852305	0.163402693	0.021827825	0.304569563	0.026927785	0.018359853
Blood	8	64	32	0.282669571	0.142501556	0.029247044	0.32078407	0.231642813	0.026602365
Blood	8	65	33	0.6552877	0.156431462	0.04451874	0.094140419	0.040119655	0.005278902
Blood	8	66	33	0.079519305	0.01661979	0.004346714	0.64612631	0.211454871	0.036819228
MLN	1	59	30	0.226744186	0.372093023	0.23255814	0.104651163	0.046511628	0.011627907
MLN	1	60	30	0.298429319	0.497382199	0.204188482	0.02617801	0.005235602	0.005235602
MLN	1	61	31	0.242857143	0.371428571	0.171428571	0.2	0.057142857	0.014285714
MLN	1	62	31	0.242105263	0.542105263	0.121052632	0.052631579	0.073684211	0.005263158
MLN	8	63	32	0.184079602	0.422885572	0.218905473	0.124378109	0.059701493	0.024875622
MLN	8	64	32	0.203463203	0.251082251	0.103896104	0.181818182	0.242424242	0.064935065
MLN	8	65	33	0.286809816	0.446319018	0.067484663	0.059815951	0.136503067	0.042944785
MLN	8	66	33	0.013986014	0.013986014	0.006993007	0.272727273	0.454545455	0.258741259
Blood	4	67	34	0.331364829	0.103237095	0.030621172	0.461067367	0.045275591	0.026902887
Blood	4	68	34	0.471271394	0.064995925	0.045028525	0.306642217	0.082518337	0.028117359
Blood	4	69	35	0.471830986	0.112676056	0.027464789	0.339612676	0.026056338	0.021126761
Blood	4	70	35	0.388844622	0.027888446	0.042549801	0.412270916	0.089243028	0.037609562
Blood	4	71	36	0.298403886	0.095998149	0.02752718	0.488086977	0.05759889	0.03030303
Blood	4	72	36	0.492395437	0.066539924	0.026344378	0.309342749	0.085822922	0.017925041
MLN	4	67	34	0.256756757	0.283783784	0.202702703	0.162162162	0.067567568	0.027027027
MLN	4	68	34	0.347222222	0.194444444	0.277777778	0.097222222	0.027777778	0.027777778
MLN	4	69	35	0.14516129	0.483870968	0.193548387	0.14516129	0	0.032258065
MLN	4	70	35	0.27184466	0.233009709	0.300970874	0.097087379	0.029126214	0.077669903
MLN	4	71	36	0.18	0.2	0.12	0.4	0.02	0.1
MLN	4	72	36	0.4	0.2	0.314285714	0.038095238	0.028571429	0.028571429
Blood	0	73	0	0.8	0.0963	0.0997	0	0	0
Blood	0	74	0	0.781	0.128	0.0882	0	0	0
Blood	0	75	0	0.781	0.125	0.0899	0	0	0
Blood	0	76	0	0.809	0.0816	0.102	0	0	0
Blood	0	77	0	0.817	0.0972	0.0842	0	0	0
Blood	0	78	0	0.722	0.199	0.0632	0	0	0
Blood	0	79	0	0.845	0.0773	0.0762	0	0	0
Blood	0	80	0	0.665	0.216	0.11	0	0	0
MLN	0	73	0	0.231	0.568	0.198	0	0	0
MLN	0	74	0	0.381	0.341	0.278	0	0	0
MLN	0	75	0	0.424	0.196	0.38	0	0	0
MLN	0	76	0	0.444	0.181	0.375	0	0	0
MLN	0	77	0	0.269	0.336	0.395	0	0	0
MLN	0	78	0	0.213	0.295	0.484	0	0	0
MLN	0	79	0	0.368	0.222	0.41	0	0	0
MLN	0	80	0	0.176	0.374	0.451	0	0	0
Blood	0	81	0	0.766	0.243	0.0225	0	0	0
Blood	0	82	0	0.686	0.332	0.029	0	0	0
Blood	0	83	0	0.712	0.283	0.0465	0	0	0
Blood	0	84	0	0.726	0.281	0.0341	0	0	0
Blood	0	85	0	0.794	0.213	0.0243	0	0	0
MLN	0	81	0	0.564	0.266	0.17	0	0	0
MLN	0	83	0	0.421	0.368	0.263	0	0	0
MLN	0	84	0	0.474	0.397	0.141	0	0	0
MLN	0	85	0	0.408	0.394	0.197	0	0	0
Blood	0	86	0	0.853	0.106	0.0399	0	0	0
Blood	0	87	0	0.834	0.123	0.0407	0	0	0
Blood	0	88	0	0.675	0.255	0.0628	0	0	0
MLN	0	86	0	0.432	0.324	0.244	0	0	0
MLN	0	87	0	0.454	0.316	0.233	0	0	0
MLN	0	88	0	0.393	0.31	0.298	0	0	0
Blood	0	89	0	0.895	0.0676	0.0344	0	0	0
Blood	0	90	0	0.889	0.0788	0.0291	0	0	0
Blood	0	91	0	0.9	0.061	0.0377	0	0	0
MLN	0	89	0	0.394	0.352	0.254	0	0	0
MLN	0	90	0	0.458	0.346	0.196	0	0	0
MLN	0	91	0	0.57	0.214	0.202	0	0	0
Blood	0	92	0	0.838	0.102	0.0685	0	0	0
Blood	0	93	0	0.814	0.101	0.093	0	0	0
Blood	0	94	0	0.858	0.121	0.0241	0	0	0
Blood	0	95	0	0.918	0.0527	0.0337	0	0	0
MLN	0	92	0	0.594	0.0788	0.336	0	0	0
MLN	0	93	0	0.382	0.0588	0.588	0	0	0
MLN	0	94	0	0.699	0.0803	0.231	0	0	0
MLN	0	95	0	0.753	0.0506	0.202	0	0	0
