## Supplementary resource 1 for "Probabilistic migration events drive transient tissue residency of lymphocytes during homeostasis": NK_parabiosis_data_muscle.csv

tissue	week	mouse	pair	host.nk.naive	host.nk.activ	host.nk.cd69p	donor.nk.naive	donor.nk.activ	donor.nk.cd69p
Blood	4	1	1	0.269774011	0.248587571	0.032015066	0.314500942	0.104519774	0.030131827
Blood	4	2	1	0.420088935	0.06539367	0.035574156	0.34318598	0.083180748	0.051268637
Blood	4	3	2	0.344754653	0.184433164	0.042301184	0.336928934	0.056472081	0.034052453
Blood	4	4	2	0.351356515	0.098395109	0.050630493	0.326518915	0.134505159	0.038020634
Blood	4	5	3	0.361904762	0.126817043	0.074185464	0.334837093	0.067669173	0.032080201
Blood	4	6	3	0.374301676	0.101873151	0.036148538	0.325994085	0.095957936	0.063752875
Blood	4	7	4	0.405905993	0.136117421	0.027433164	0.37655076	0.022016425	0.030753102
Blood	4	8	4	0.433668342	0.053015075	0.04321608	0.335929648	0.101507538	0.032160804
Blood	1	9	5	0.441202873	0.178635548	0.033213645	0.284111311	0.036355476	0.024685817
Blood	1	10	5	0.454050374	0.076923077	0.031313819	0.311095984	0.100068074	0.025187202
Blood	1	11	6	0.416931891	0.349458943	0.032463399	0.117759389	0.070019096	0.012094208
Blood	1	12	6	0.258431888	0.130968025	0.038107753	0.384581691	0.142356548	0.040297854
Muscle	4	1	1	0.186615187	0.392535393	0.216216216	0.077220077	0.07979408	0.045045045
Muscle	4	2	1	0.126353791	0.297833935	0.149819495	0.079422383	0.276173285	0.070397112
Muscle	4	3	2	0.054644809	0.307377049	0.404371585	0.045081967	0.077868852	0.109289617
Muscle	4	4	2	0.057387057	0.216117216	0.321123321	0.023199023	0.225885226	0.153846154
Muscle	4	5	3	0.003616637	0.338155515	0.52079566	0.016274864	0.048824593	0.072332731
Muscle	4	6	3	0.223130841	0.273364486	0.235981308	0.064252336	0.129672897	0.071261682
Muscle	4	7	4	0.076628352	0.422413793	0.192528736	0.078544061	0.152298851	0.077586207
Muscle	4	8	4	0.058542413	0.246117085	0.404221426	0.022301872	0.123058542	0.144563919
Muscle	1	9	5	0.039130435	0.553623188	0.346376812	0.02173913	0.024637681	0.015942029
Muscle	1	10	5	0.058992806	0.236690647	0.468345324	0.017985612	0.160431655	0.056834532
Muscle	1	11	6	0.063471503	0.422279793	0.433937824	0.018998273	0.02806563	0.031951641
Muscle	1	12	6	0.104058273	0.250780437	0.39698231	0.025494277	0.156087409	0.063995838
Blood	8	13	7	0.320002342	0.113069446	0.060955615	0.348577117	0.058203537	0.095268767
Blood	8	14	7	0.374184856	0.052654271	0.116787928	0.302021019	0.08515225	0.068984101
Blood	8	15	8	0.345240491	0.165828134	0.07285168	0.289997988	0.05333065	0.067518615
Blood	8	16	8	0.316758379	0.035417709	0.114207104	0.333966983	0.089144572	0.111355678
Blood	8	17	9	0.263019694	0.139080963	0.073785558	0.343019694	0.068621444	0.110547046
Blood	8	18	9	0.363590678	0.05289277	0.131226836	0.275394183	0.105220177	0.072366355
Muscle	8	13	7	0.043303929	0.342421812	0.349639134	0.061748196	0.050521251	0.149157979
Muscle	8	14	7	0.101620029	0.180166912	0.484536082	0.0544919	0.052528228	0.127147766
Muscle	8	15	8	0.084313725	0.321568627	0.356862745	0.094117647	0.02745098	0.117647059
Muscle	8	16	8	0.087548638	0.212062257	0.467574578	0.040856031	0.053177691	0.141374838
Muscle	8	17	9	0.016574586	0.453038674	0.215469613	0.071823204	0.049723757	0.193370166
Muscle	8	18	9	0.064676617	0.482587065	0.235489221	0.03814262	0.077943615	0.099502488
Blood	12	19	10	0.240077589	0.121008654	0.052372426	0.492987168	0.044911967	0.046254849
Blood	12	20	10	0.534726368	0.08358209	0.035621891	0.258507463	0.064676617	0.021691542
Blood	12	21	11	0.424672489	0.079694323	0.055070354	0.361475012	0.026322174	0.049369238
Blood	12	22	11	0.350463822	0.036549165	0.066975881	0.363636364	0.101113173	0.071057514
Blood	12	23	12	0.480379747	0.133333333	0.060126582	0.258649789	0.035232068	0.031012658
Blood	12	24	12	0.277518131	0.031265109	0.0544722	0.431587429	0.112167607	0.090249799
Blood	12	25	13	0.407338597	0.095680446	0.033906177	0.391082211	0.039015327	0.024616814
Blood	12	26	13	0.414483087	0.031919962	0.036207718	0.387803716	0.085755121	0.038589805
Muscle	12	19	10	0.089552239	0.303482587	0.298507463	0.129353234	0.119402985	0.059701493
Muscle	12	20	10	0.046511628	0.595348837	0.186046512	0.037209302	0.08372093	0.051162791
Muscle	12	21	11	0.024390244	0.658536585	0.085365854	0.048780488	0.097560976	0.085365854
Muscle	12	22	11	0.124223602	0.183229814	0.428571429	0.052795031	0.080745342	0.127329193
Muscle	12	23	12	0.098360656	0.459016393	0.163934426	0.081967213	0.147540984	0.049180328
Muscle	12	24	12	0.10106383	0.271276596	0.207446809	0.127659574	0.10106383	0.180851064
Muscle	12	25	13	0.051094891	0.372262774	0.362530414	0.053527981	0.087591241	0.072992701
Muscle	12	26	13	0.168674699	0.171686747	0.271084337	0.168674699	0.105421687	0.114457831
Blood	12	27	14	0.248635537	0.139680615	0.059025672	0.376389731	0.110167778	0.051748534
Blood	12	28	14	0.382206406	0.097864769	0.053380783	0.241637011	0.138434164	0.060142349
Blood	12	29	15	0.367218732	0.137921188	0.039120503	0.33837807	0.063392347	0.032838378
Blood	12	30	15	0.294273419	0.137702747	0.046673287	0.267792122	0.200595829	0.038728898
Blood	12	31	16	0.331581076	0.118075212	0.033158108	0.397492924	0.070359887	0.034371209
Blood	12	32	16	0.358433735	0.163654618	0.02811245	0.225150602	0.193524096	0.027108434
Muscle	12	27	14	0.085972851	0.375565611	0.20361991	0.14479638	0.090497738	0.081447964
Muscle	12	28	14	0.210743802	0.219008264	0.276859504	0.041322314	0.144628099	0.08677686
Muscle	12	29	15	0.116402116	0.252645503	0.26984127	0.154761905	0.092592593	0.091269841
Muscle	12	30	15	0.12952381	0.2	0.361904762	0.093333333	0.112380952	0.08952381
Muscle	12	31	16	0.110294118	0.133823529	0.419117647	0.098529412	0.070588235	0.160294118
Muscle	12	32	16	0.13304721	0.208869814	0.400572246	0.058655222	0.078683834	0.105865522
Blood	8	33	17	0.385047537	0.23681936	0.07346586	0.162921348	0.090319793	0.038461538
Blood	8	34	17	0.228391357	0.036914766	0.035414166	0.455882353	0.168067227	0.06482593
Blood	8	35	18	0.334595128	0.085747202	0.052501646	0.394996708	0.062870309	0.059907834
Blood	8	36	18	0.364855571	0.053988996	0.070495186	0.366918845	0.068088033	0.063961486
Blood	8	37	19	0.396860987	0.111787316	0.075912876	0.244394619	0.082959641	0.077514414
Blood	8	38	19	0.247376917	0.015536723	0.050645682	0.534301856	0.071428571	0.073244552
Muscle	8	33	17	0.138554217	0.135542169	0.219879518	0.090361446	0.141566265	0.262048193
Muscle	8	34	17	0.038926174	0.020134228	0.084563758	0.069798658	0.296644295	0.477852349
Muscle	8	35	18	0.061904762	0.084126984	0.120634921	0.066666667	0.212698413	0.441269841
Muscle	8	36	18	0.121813031	0.059490085	0.200188857	0.084041549	0.179414542	0.344664778
Muscle	8	37	19	0.09946714	0.047957371	0.078152753	0.179396092	0.198934281	0.387211368
Muscle	8	38	19	0.070247934	0.020661157	0.095041322	0.111570248	0.285123967	0.417355372
Blood	2	39	20	0.26275559	0.026562201	0.073189375	0.447353335	0.056564112	0.124020638
Blood	2	40	20	0.486571429	0.103428571	0.123428571	0.192285714	0.027428571	0.056571429
Blood	2	41	21	0.320120638	0.1227919	0.117621715	0.221887118	0.1227919	0.08056872
Blood	2	42	21	0.380259536	0.100668502	0.086511994	0.311049941	0.032638616	0.084152576
Blood	2	43	22	0.173501577	0.169295478	0.051524711	0.228180862	0.318611987	0.045215563
Blood	2	44	22	0.274566474	0.378612717	0.049132948	0.165462428	0.093208092	0.026734104
Muscle	2	39	20	0.096989967	0.230769231	0.377926421	0.053511706	0.127090301	0.113712375
Muscle	2	40	20	0.092296512	0.28997093	0.502906977	0.037790698	0.006540698	0.058866279
Muscle	2	41	21	0.145510836	0.102167183	0.470588235	0.080495356	0.080495356	0.111455108
Muscle	2	43	22	0.152532032	0.161683954	0.365466748	0.118364857	0.089078707	0.10433191
Muscle	2	44	22	0.286096257	0.160427807	0.326203209	0.120320856	0.037433155	0.06684492
Blood	1	45	23	0.52031752	0.08013608	0.01001701	0.358911359	0.023814024	0.005670006
Blood	1	46	23	0.546992939	0.031531532	0.003774044	0.35926467	0.053810567	0.002921841
Blood	1	47	24	0.42745023	0.048940786	0.012889229	0.484877489	0.018121491	0.005997958
Blood	1	48	24	0.669001543	0.030155527	0.004986347	0.260477265	0.030986584	0.002968064
Blood	4	49	25	0.419287517	0.039895166	0.008008154	0.491021161	0.029169093	0.01092021
Blood	4	50	25	0.53471613	0.059593934	0.012532899	0.357876927	0.027697706	0.00739441
Blood	4	51	26	0.565599229	0.066402485	0.0137089	0.328478098	0.016921924	0.007282853
Blood	4	52	26	0.438347524	0.025701671	0.002680542	0.474456008	0.054556922	0.0029959
Muscle	1	45	23	0.347064882	0.242276004	0.212409887	0.134397528	0.030638517	0.03115345
Muscle	1	46	23	0.398135819	0.287616511	0.151131824	0.086884154	0.05126498	0.023302264
Muscle	1	47	24	0.420380358	0.192165768	0.173431734	0.157536191	0.036332671	0.022140221
Muscle	1	48	24	0.216735254	0.503886603	0.100137174	0.070873342	0.082304527	0.022405121
Muscle	4	49	25	0.024213075	0.372881356	0.060532688	0.04842615	0.472154964	0.021791768
Muscle	4	50	25	0.410237015	0.242561775	0.191124559	0.099596571	0.016137166	0.038073626
Muscle	4	51	26	0.156948229	0.355313351	0.15640327	0.125340599	0.120980926	0.085013624
Muscle	4	52	26	0.310043668	0.35371179	0.133915575	0.113537118	0.040756914	0.040756914
Blood	2	53	27	0.546696384	0.083471134	0.010353009	0.298439859	0.052843483	0.003522899
Blood	2	54	27	0.366085965	0.180153045	0.005617063	0.350537284	0.086698144	0.003663302
Blood	2	55	28	0.376502475	0.123497525	0.008484563	0.399127975	0.083549375	0.004360123
Blood	2	56	28	0.425026776	0.147090325	0.006604784	0.299178865	0.11370939	0.004284184
Blood	2	57	29	0.030113636	0.696022727	0.014772727	0.034090909	0.221022727	0.001704545
Blood	2	58	29	0.007282124	0.7329105	0.01010101	0.004933051	0.233262861	0.000704722
Muscle	2	53	27	0.153318078	0.40617849	0.28279939	0.06655225	0.056064073	0.029748284
Muscle	2	54	27	0.160291439	0.544626594	0.081967213	0.111111111	0.069216758	0.032786885
Muscle	2	55	28	0.08937254	0.405186386	0.3141931	0.07571197	0.062977541	0.047927761
Muscle	2	56	28	0.222020018	0.375796178	0.217470428	0.083712466	0.055505005	0.040036397
Muscle	2	57	29	0.097033375	0.47960445	0.255871446	0.061804697	0.070457355	0.031520396
Muscle	2	58	29	0.027149321	0.696832579	0.149321267	0.027149321	0.07239819	0.018099548
Blood	1	59	30	0.326487466	0.123829659	0.023255814	0.429175476	0.083962549	0.008758683
Blood	1	60	30	0.691160015	0.109101082	0.014546811	0.132413279	0.043267438	0.007086908
Blood	1	61	31	0.338110559	0.102661597	0.017256508	0.474115238	0.056449254	0.010821878
Blood	1	62	31	0.659768716	0.076384662	0.01552039	0.195678637	0.049908704	0.005782106
Blood	8	63	32	0.461852305	0.163402693	0.021827825	0.304569563	0.026927785	0.018359853
Blood	8	64	32	0.282669571	0.142501556	0.029247044	0.32078407	0.231642813	0.026602365
Blood	8	65	33	0.6552877	0.156431462	0.04451874	0.094140419	0.040119655	0.005278902
Blood	8	66	33	0.079519305	0.01661979	0.004346714	0.64612631	0.211454871	0.036819228
Muscle	1	59	30	0.180647899	0.232564719	0.495119536	0.050785118	0.015985288	0.023765738
Muscle	1	60	30	0.344810379	0.29324684	0.305888224	0.027777778	0.013140386	0.01497006
Muscle	1	61	31	0.261675315	0.152952805	0.364714603	0.127996046	0.027427724	0.065974796
Muscle	1	62	31	0.247720365	0.245440729	0.294072948	0.066869301	0.075987842	0.071428571
Muscle	8	63	32	0.205211726	0.200325733	0.205211726	0.084690554	0.169381107	0.125407166
Muscle	8	64	32	0.136801541	0.300578035	0.188824663	0.104046243	0.140655106	0.10982659
Muscle	8	65	33	0.101156069	0.247109827	0.401734104	0.101156069	0.052023121	0.104046243
Muscle	8	66	33	0.038176034	0.01378579	0.033934252	0.369034995	0.164369035	0.390243902
Blood	4	67	34	0.331364829	0.103237095	0.030621172	0.461067367	0.045275591	0.026902887
Blood	4	68	34	0.471271394	0.064995925	0.045028525	0.306642217	0.082518337	0.028117359
Blood	4	69	35	0.471830986	0.112676056	0.027464789	0.339612676	0.026056338	0.021126761
Blood	4	70	35	0.388844622	0.027888446	0.042549801	0.412270916	0.089243028	0.037609562
Blood	4	71	36	0.298403886	0.095998149	0.02752718	0.488086977	0.05759889	0.03030303
Blood	4	72	36	0.492395437	0.066539924	0.026344378	0.309342749	0.085822922	0.017925041
Muscle	4	67	34	0.224390244	0.327403156	0.251649928	0.140315638	0.017216643	0.038163558
Muscle	4	68	34	0.081558125	0.628119294	0.119902617	0.042604991	0.092513694	0.032866707
Muscle	4	69	35	0.1151903	0.223981138	0.528460761	0.064331425	0.017514315	0.049848434
Muscle	4	70	35	0.145619335	0.36978852	0.221148036	0.102114804	0.080362538	0.081570997
Muscle	4	71	36	0.114554974	0.298848168	0.390366492	0.111204188	0.028272251	0.055078534
Muscle	4	72	36	0.099934683	0.653821032	0.140431091	0.0365774	0.04572175	0.016329197
Muscle	0	73	0	0.264	0.511	0.224	0	0	0
Muscle	0	74	0	0.196	0.434	0.371	0	0	0
Muscle	0	75	0	0.285	0.316	0.399	0	0	0
Muscle	0	76	0	0.134	0.64	0.229	0	0	0
Muscle	0	77	0	0.168	0.481	0.353	0	0	0
Muscle	0	78	0	0.151	0.317	0.532	0	0	0
Muscle	0	79	0	0.261	0.308	0.431	0	0	0
Muscle	0	80	0	0.271	0.199	0.53	0	0	0
Blood	0	73	0	0.8	0.0963	0.0997	0	0	0
Blood	0	74	0	0.781	0.128	0.0882	0	0	0
Blood	0	75	0	0.781	0.125	0.0899	0	0	0
Blood	0	76	0	0.809	0.0816	0.102	0	0	0
Blood	0	77	0	0.817	0.0972	0.0842	0	0	0
Blood	0	78	0	0.722	0.199	0.0632	0	0	0
Blood	0	79	0	0.845	0.0773	0.0762	0	0	0
Blood	0	80	0	0.665	0.216	0.11	0	0	0
Blood	0	81	0	0.766	0.243	0.0225	0	0	0
Blood	0	82	0	0.686	0.332	0.029	0	0	0
Blood	0	83	0	0.712	0.283	0.0465	0	0	0
Blood	0	84	0	0.726	0.281	0.0341	0	0	0
Blood	0	85	0	0.794	0.213	0.0243	0	0	0
Muscle	0	81	0	0.347	0.565	0.0787	0	0	0
Muscle	0	82	0	0.324	0.477	0.187	0	0	0
Muscle	0	83	0	0.437	0.435	0.128	0	0	0
Muscle	0	84	0	0.357	0.52	0.102	0	0	0
Muscle	0	85	0	0.368	0.526	0.0756	0	0	0
Blood	0	86	0	0.853	0.106	0.0399	0	0	0
Blood	0	87	0	0.834	0.123	0.0407	0	0	0
Blood	0	88	0	0.675	0.255	0.0628	0	0	0
Muscle	0	87	0	0.535	0.262	0.207	0	0	0
Muscle	0	88	0	0.423	0.193	0.387	0	0	0
Muscle	0	86	0	0.42	0.288	0.298	0	0	0
Blood	0	89	0	0.895	0.0676	0.0344	0	0	0
Blood	0	90	0	0.889	0.0788	0.0291	0	0	0
Blood	0	91	0	0.9	0.061	0.0377	0	0	0
Muscle	0	89	0	0.201	0.606	0.189	0	0	0
Muscle	0	90	0	0.0641	0.795	0.141	0	0	0
Muscle	0	91	0	0.453	0.342	0.199	0	0	0
Blood	0	92	0	0.838	0.102	0.0685	0	0	0
Blood	0	93	0	0.814	0.101	0.093	0	0	0
Blood	0	94	0	0.858	0.121	0.0241	0	0	0
Blood	0	95	0	0.918	0.0527	0.0337	0	0	0
Muscle	0	92	0	0.191	0.686	0.13	0	0	0
Muscle	0	93	0	0.0499	0.872	0.0792	0	0	0
Muscle	0	94	0	0.19	0.556	0.26	0	0	0
Muscle	0	95	0	0.0698	0.756	0.182	0	0	0
