## Supplementary resource 1 for "Probabilistic migration events drive transient tissue residency of lymphocytes during homeostasis": NK_parabiosis_data_pancreas.csv

tissue	week	mouse	pair	host.nk.naive	host.nk.activ	host.nk.cd69p	donor.nk.naive	donor.nk.activ	donor.nk.cd69p
Blood	4	1	1	0.269774011	0.248587571	0.032015066	0.314500942	0.104519774	0.030131827
Blood	4	2	1	0.420088935	0.06539367	0.035574156	0.34318598	0.083180748	0.051268637
Blood	4	3	2	0.344754653	0.184433164	0.042301184	0.336928934	0.056472081	0.034052453
Blood	4	4	2	0.351356515	0.098395109	0.050630493	0.326518915	0.134505159	0.038020634
Blood	4	5	3	0.361904762	0.126817043	0.074185464	0.334837093	0.067669173	0.032080201
Blood	4	6	3	0.374301676	0.101873151	0.036148538	0.325994085	0.095957936	0.063752875
Blood	4	7	4	0.405905993	0.136117421	0.027433164	0.37655076	0.022016425	0.030753102
Blood	4	8	4	0.433668342	0.053015075	0.04321608	0.335929648	0.101507538	0.032160804
Blood	1	9	5	0.441202873	0.178635548	0.033213645	0.284111311	0.036355476	0.024685817
Blood	1	10	5	0.454050374	0.076923077	0.031313819	0.311095984	0.100068074	0.025187202
Blood	1	11	6	0.416931891	0.349458943	0.032463399	0.117759389	0.070019096	0.012094208
Blood	1	12	6	0.258431888	0.130968025	0.038107753	0.384581691	0.142356548	0.040297854
Pancreas	4	1	1	0.050341297	0.357508532	0.360921502	0.034129693	0.093003413	0.100682594
Pancreas	4	2	1	0.042397661	0.391812865	0.349415205	0.023391813	0.150584795	0.042397661
Pancreas	4	3	2	0.012658228	0.259493671	0.462025316	0.015822785	0.075949367	0.164556962
Pancreas	4	4	2	0.048878924	0.334080717	0.449775785	0.018834081	0.08161435	0.064125561
Pancreas	4	5	3	0.007155635	0.14490161	0.720930233	0.007155635	0.030411449	0.084078712
Pancreas	4	6	3	0.081661891	0.32234957	0.376790831	0.025787966	0.103151862	0.088825215
Pancreas	4	7	4	0.066711141	0.411607738	0.338892595	0.079386258	0.049366244	0.05203469
Pancreas	4	8	4	0.065703971	0.441877256	0.332129964	0.007942238	0.085198556	0.062815884
Pancreas	1	9	5	0.050219711	0.445072191	0.486503453	0.008160703	0.004394225	0.003138732
Pancreas	1	10	5	0.055306428	0.372197309	0.438714499	0.023916293	0.056053812	0.053064275
Pancreas	1	11	6	0.135261923	0.363565285	0.462861611	0.017200938	0.005473026	0.012509773
Pancreas	1	12	6	0.136531365	0.265682657	0.55904059	0.018450185	0.01199262	0.006457565
Blood	8	13	7	0.320002342	0.113069446	0.060955615	0.348577117	0.058203537	0.095268767
Blood	8	14	7	0.374184856	0.052654271	0.116787928	0.302021019	0.08515225	0.068984101
Blood	8	15	8	0.345240491	0.165828134	0.07285168	0.289997988	0.05333065	0.067518615
Blood	8	16	8	0.316758379	0.035417709	0.114207104	0.333966983	0.089144572	0.111355678
Blood	8	17	9	0.263019694	0.139080963	0.073785558	0.343019694	0.068621444	0.110547046
Blood	8	18	9	0.363590678	0.05289277	0.131226836	0.275394183	0.105220177	0.072366355
Pancreas	8	13	7	0.074074074	0.259259259	0.374074074	0.103703704	0.02962963	0.159259259
Pancreas	8	14	7	0.098739496	0.115546218	0.514705882	0.048319328	0.029411765	0.199579832
Pancreas	8	15	8	0.065340909	0.207386364	0.511363636	0.068181818	0.051136364	0.096590909
Pancreas	8	16	8	0.067688378	0.146871009	0.518518519	0.042145594	0.039591315	0.187739464
Pancreas	8	17	9	0.117096019	0.159250585	0.519906323	0.070257611	0.023419204	0.110070258
Pancreas	8	18	9	0.115151515	0.103030303	0.557575758	0.082828283	0.014141414	0.127272727
Blood	12	19	10	0.240077589	0.121008654	0.052372426	0.492987168	0.044911967	0.046254849
Blood	12	20	10	0.534726368	0.08358209	0.035621891	0.258507463	0.064676617	0.021691542
Blood	12	21	11	0.424672489	0.079694323	0.055070354	0.361475012	0.026322174	0.049369238
Blood	12	22	11	0.350463822	0.036549165	0.066975881	0.363636364	0.101113173	0.071057514
Blood	12	23	12	0.480379747	0.133333333	0.060126582	0.258649789	0.035232068	0.031012658
Blood	12	24	12	0.277518131	0.031265109	0.0544722	0.431587429	0.112167607	0.090249799
Blood	12	25	13	0.407338597	0.095680446	0.033906177	0.391082211	0.039015327	0.024616814
Blood	12	26	13	0.414483087	0.031919962	0.036207718	0.387803716	0.085755121	0.038589805
Pancreas	12	19	10	0.054347826	0.380434783	0.336956522	0.108695652	0.043478261	0.054347826
Pancreas	12	20	10	0.111111111	0.412698413	0.206349206	0.015873016	0.222222222	0.031746032
Pancreas	12	21	11	0.161634103	0.193605684	0.31616341	0.08348135	0.138543517	0.104795737
Pancreas	12	22	11	0.15625	0.28125	0.09375	0.125	0.28125	0.0625
Pancreas	12	24	12	0.024390244	0.105691057	0.333333333	0.081300813	0.12195122	0.325203252
Pancreas	12	25	13	0.077738516	0.215547703	0.250883392	0.056537102	0.356890459	0.038869258
Blood	12	27	14	0.248635537	0.139680615	0.059025672	0.376389731	0.110167778	0.051748534
Blood	12	28	14	0.382206406	0.097864769	0.053380783	0.241637011	0.138434164	0.060142349
Blood	12	29	15	0.367218732	0.137921188	0.039120503	0.33837807	0.063392347	0.032838378
Blood	12	30	15	0.294273419	0.137702747	0.046673287	0.267792122	0.200595829	0.038728898
Blood	12	31	16	0.331581076	0.118075212	0.033158108	0.397492924	0.070359887	0.034371209
Blood	12	32	16	0.358433735	0.163654618	0.02811245	0.225150602	0.193524096	0.027108434
Pancreas	12	27	14	0.067948718	0.174358974	0.522435897	0.076923077	0.033974359	0.11025641
Pancreas	12	28	14	0.125401929	0.270096463	0.340836013	0.061093248	0.073954984	0.122186495
Pancreas	12	29	15	0.065943993	0.293586269	0.376693767	0.065943993	0.058717254	0.129177958
Pancreas	12	30	15	0.078504673	0.291588785	0.442990654	0.052336449	0.082242991	0.054205607
Pancreas	12	31	16	0.066452304	0.288317256	0.422293676	0.064308682	0.066452304	0.085744909
Pancreas	12	32	16	0.141304348	0.418478261	0.27173913	0.038043478	0.067934783	0.054347826
Blood	8	33	17	0.385047537	0.23681936	0.07346586	0.162921348	0.090319793	0.038461538
Blood	8	34	17	0.228391357	0.036914766	0.035414166	0.455882353	0.168067227	0.06482593
Blood	8	35	18	0.334595128	0.085747202	0.052501646	0.394996708	0.062870309	0.059907834
Blood	8	36	18	0.364855571	0.053988996	0.070495186	0.366918845	0.068088033	0.063961486
Blood	8	37	19	0.396860987	0.111787316	0.075912876	0.244394619	0.082959641	0.077514414
Blood	8	38	19	0.247376917	0.015536723	0.050645682	0.534301856	0.071428571	0.073244552
Pancreas	8	33	17	0.168508287	0.085635359	0.143646409	0.162983425	0.138121547	0.287292818
Pancreas	8	34	17	0.04008016	0.01002004	0.082164329	0.090180361	0.21242485	0.553106212
Pancreas	8	35	18	0.078341014	0.029953917	0.087557604	0.17281106	0.195852535	0.435483871
Pancreas	8	36	18	0.106351551	0.031019202	0.132939439	0.109305761	0.088626292	0.52437223
Pancreas	8	37	19	0.078651685	0.02247191	0.123595506	0.150561798	0.137078652	0.483146067
Pancreas	8	38	19	0.064638783	0.053231939	0.100760456	0.121673004	0.16539924	0.479087452
Blood	2	39	20	0.26275559	0.026562201	0.073189375	0.447353335	0.056564112	0.124020638
Blood	2	40	20	0.486571429	0.103428571	0.123428571	0.192285714	0.027428571	0.056571429
Blood	2	41	21	0.320120638	0.1227919	0.117621715	0.221887118	0.1227919	0.08056872
Blood	2	42	21	0.380259536	0.100668502	0.086511994	0.311049941	0.032638616	0.084152576
Blood	2	43	22	0.173501577	0.169295478	0.051524711	0.228180862	0.318611987	0.045215563
Blood	2	44	22	0.274566474	0.378612717	0.049132948	0.165462428	0.093208092	0.026734104
Pancreas	2	39	20	0.06006006	0.103103103	0.558558559	0.032032032	0.127127127	0.111111111
Pancreas	2	40	20	0.159546061	0.170894526	0.565420561	0.046061415	0.016021362	0.039385848
Pancreas	2	41	21	0.153374233	0.104294479	0.386503067	0.061349693	0.128834356	0.147239264
Pancreas	2	42	21	0.068965517	0.186612576	0.664300203	0.021298174	0.006085193	0.047667343
Pancreas	2	43	22	0.243495935	0.134552846	0.373170732	0.161382114	0.043495935	0.039430894
Pancreas	2	44	22	0.207959641	0.17264574	0.497757848	0.068946188	0.010650224	0.033071749
Blood	1	45	23	0.52031752	0.08013608	0.01001701	0.358911359	0.023814024	0.005670006
Blood	1	46	23	0.546992939	0.031531532	0.003774044	0.35926467	0.053810567	0.002921841
Blood	1	47	24	0.42745023	0.048940786	0.012889229	0.484877489	0.018121491	0.005997958
Blood	1	48	24	0.669001543	0.030155527	0.004986347	0.260477265	0.030986584	0.002968064
Blood	4	49	25	0.419287517	0.039895166	0.008008154	0.491021161	0.029169093	0.01092021
Blood	4	50	25	0.53471613	0.059593934	0.012532899	0.357876927	0.027697706	0.00739441
Blood	4	51	26	0.565599229	0.066402485	0.0137089	0.328478098	0.016921924	0.007282853
Blood	4	52	26	0.438347524	0.025701671	0.002680542	0.474456008	0.054556922	0.0029959
Pancreas	1	45	23	0.263513514	0.367117117	0.18018018	0.099099099	0.078828829	0.009009009
Pancreas	1	46	23	0.138132296	0.690661479	0.140077821	0.021400778	0.009727626	0
Pancreas	1	47	24	0.229496899	0.397656788	0.208821502	0.101998622	0.05582357	0.004135079
Pancreas	1	48	24	0.113680154	0.74566474	0.10982659	0.011560694	0.009633911	0.009633911
Pancreas	4	49	25	0.126794258	0.499401914	0.196770335	0.088516746	0.056220096	0.029904306
Pancreas	4	50	25	0.214162349	0.357512953	0.26597582	0.050086356	0.032815199	0.077720207
Pancreas	4	51	26	0.089655172	0.304597701	0.410344828	0.066666667	0.06091954	0.064367816
Pancreas	4	52	26	0.119581465	0.585949178	0.152466368	0.076233184	0.040358744	0.020926756
Blood	2	53	27	0.546696384	0.083471134	0.010353009	0.298439859	0.052843483	0.003522899
Blood	2	54	27	0.366085965	0.180153045	0.005617063	0.350537284	0.086698144	0.003663302
Blood	2	55	28	0.376502475	0.123497525	0.008484563	0.399127975	0.083549375	0.004360123
Blood	2	56	28	0.425026776	0.147090325	0.006604784	0.299178865	0.11370939	0.004284184
Blood	2	57	29	0.030113636	0.696022727	0.014772727	0.034090909	0.221022727	0.001704545
Blood	2	58	29	0.007282124	0.7329105	0.01010101	0.004933051	0.233262861	0.000704722
Pancreas	2	53	27	0.230606061	0.279393939	0.343636364	0.086666667	0.029090909	0.027575758
Pancreas	2	54	27	0.158422041	0.496556043	0.232310582	0.080776456	0.016280526	0.014402004
Pancreas	2	55	28	0.083930399	0.395087001	0.386898669	0.062436029	0.045035824	0.021494371
Pancreas	2	56	28	0.211075806	0.400817068	0.267362687	0.072628234	0.025873808	0.020426691
Pancreas	2	57	29	0.00973236	0.754257908	0.216545012	0.00243309	0.01216545	0.00243309
Pancreas	2	58	29	0.00093633	0.838014981	0.141385768	0.00093633	0.012172285	0.00093633
Blood	1	59	30	0.326487466	0.123829659	0.023255814	0.429175476	0.083962549	0.008758683
Blood	1	60	30	0.691160015	0.109101082	0.014546811	0.132413279	0.043267438	0.007086908
Blood	1	61	31	0.338110559	0.102661597	0.017256508	0.474115238	0.056449254	0.010821878
Blood	1	62	31	0.659768716	0.076384662	0.01552039	0.195678637	0.049908704	0.005782106
Blood	8	63	32	0.461852305	0.163402693	0.021827825	0.304569563	0.026927785	0.018359853
Blood	8	64	32	0.282669571	0.142501556	0.029247044	0.32078407	0.231642813	0.026602365
Blood	8	65	33	0.6552877	0.156431462	0.04451874	0.094140419	0.040119655	0.005278902
Blood	8	66	33	0.079519305	0.01661979	0.004346714	0.64612631	0.211454871	0.036819228
Pancreas	1	59	30	0.208	0.398857143	0.317714286	0.059428571	0.011428571	0.003428571
Pancreas	1	60	30	0.194614443	0.321909425	0.466340269	0.013463892	0.004895961	0.003671971
Pancreas	1	61	31	0.274074074	0.277777778	0.187037037	0.211111111	0.040740741	0.003703704
Pancreas	1	62	31	0.299760192	0.314148681	0.341726619	0.027577938	0.011990408	0.005995204
Pancreas	8	63	32	0.109803922	0.280392157	0.453921569	0.054901961	0.053921569	0.044117647
Pancreas	8	64	32	0.092812282	0.11235171	0.307745987	0.069434752	0.099092812	0.31786462
Pancreas	8	65	33	0.281598513	0.123141264	0.321561338	0.088289963	0.06830855	0.119888476
Pancreas	8	66	33	0.010309278	0.041237113	0.06185567	0.041237113	0.319587629	0.525773196
Blood	4	67	34	0.331364829	0.103237095	0.030621172	0.461067367	0.045275591	0.026902887
Blood	4	68	34	0.471271394	0.064995925	0.045028525	0.306642217	0.082518337	0.028117359
Blood	4	69	35	0.471830986	0.112676056	0.027464789	0.339612676	0.026056338	0.021126761
Blood	4	70	35	0.388844622	0.027888446	0.042549801	0.412270916	0.089243028	0.037609562
Blood	4	71	36	0.298403886	0.095998149	0.02752718	0.488086977	0.05759889	0.03030303
Blood	4	72	36	0.492395437	0.066539924	0.026344378	0.309342749	0.085822922	0.017925041
Pancreas	4	67	34	0.095808383	0.361916168	0.421796407	0.053173653	0.008383234	0.056766467
Pancreas	4	68	34	0.14858575	0.2273541	0.391335482	0.073755818	0.044038668	0.113139993
Pancreas	4	69	35	0.131258457	0.260893099	0.493098782	0.057104195	0.0067659	0.049526387
Pancreas	4	70	35	0.175836642	0.181130649	0.352240499	0.114766497	0.043864625	0.129703157
Pancreas	4	71	36	0.111575428	0.190555788	0.474300042	0.096949436	0.015461763	0.110739657
Pancreas	4	72	36	0.149599443	0.452978056	0.321664925	0.034134448	0.009578544	0.028561477
Blood	0	73	0	0.8	0.0963	0.0997	0	0	0
Blood	0	74	0	0.781	0.128	0.0882	0	0	0
Blood	0	75	0	0.781	0.125	0.0899	0	0	0
Blood	0	76	0	0.809	0.0816	0.102	0	0	0
Blood	0	77	0	0.817	0.0972	0.0842	0	0	0
Blood	0	78	0	0.722	0.199	0.0632	0	0	0
Blood	0	79	0	0.845	0.0773	0.0762	0	0	0
Blood	0	80	0	0.665	0.216	0.11	0	0	0
Pancreas	0	73	0	0.325	0.305	0.368	0	0	0
Pancreas	0	74	0	0.196	0.543	0.217	0	0	0
Pancreas	0	75	0	0.198	0.375	0.429	0	0	0
Pancreas	0	76	0	0.213	0.376	0.414	0	0	0
Pancreas	0	77	0	0.162	0.691	0.132	0	0	0
Pancreas	0	78	0	0.246	0.315	0.436	0	0	0
Pancreas	0	79	0	0.226	0.386	0.388	0	0	0
Pancreas	0	80	0	0.32	0.254	0.426	0	0	0
Blood	0	81	0	0.766	0.243	0.0225	0	0	0
Blood	0	82	0	0.686	0.332	0.029	0	0	0
Blood	0	83	0	0.712	0.283	0.0465	0	0	0
Blood	0	84	0	0.726	0.281	0.0341	0	0	0
Blood	0	85	0	0.794	0.213	0.0243	0	0	0
Pancreas	0	81	0	0.336	0.385	0.274	0	0	0
Pancreas	0	82	0	0.386	0.308	0.309	0	0	0
Pancreas	0	83	0	0.243	0.464	0.294	0	0	0
Pancreas	0	84	0	0.138	0.517	0.328	0	0	0
Pancreas	0	85	0	0.233	0.307	0.461	0	0	0
Blood	0	86	0	0.853	0.106	0.0399	0	0	0
Blood	0	87	0	0.834	0.123	0.0407	0	0	0
Blood	0	88	0	0.675	0.255	0.0628	0	0	0
Pancreas	0	86	0	0.292	0.155	0.555	0	0	0
Pancreas	0	87	0	0.43	0.187	0.379	0	0	0
Pancreas	0	88	0	0.287	0.232	0.478	0	0	0
Blood	0	89	0	0.895	0.0676	0.0344	0	0	0
Blood	0	90	0	0.889	0.0788	0.0291	0	0	0
Blood	0	91	0	0.9	0.061	0.0377	0	0	0
Pancreas	0	89	0	0.0995	0.756	0.141	0	0	0
Pancreas	0	90	0	0.516	0.368	0.113	0	0	0
Pancreas	0	91	0	0.346	0.362	0.289	0	0	0
Blood	0	92	0	0.838	0.102	0.0685	0	0	0
Blood	0	93	0	0.814	0.101	0.093	0	0	0
Blood	0	94	0	0.858	0.121	0.0241	0	0	0
Blood	0	95	0	0.918	0.0527	0.0337	0	0	0
Pancreas	0	92	0	0.106	0.229	0.677	0	0	0
Pancreas	0	93	0	0.029	0.504	0.477	0	0	0
Pancreas	0	94	0	0.131	0.365	0.516	0	0	0
Pancreas	0	95	0	0.143	0.379	0.492	0	0	0
