## Supplementary resource 1 for "Probabilistic migration events drive transient tissue residency of lymphocytes during homeostasis": NK_parabiosis_data_pp.csv

tissue	week	mouse	pair	host.nk.naive	host.nk.activ	host.nk.cd69p	donor.nk.naive	donor.nk.activ	donor.nk.cd69p
Blood	4	1	1	0.269774011	0.248587571	0.032015066	0.314500942	0.104519774	0.030131827
Blood	4	2	1	0.420088935	0.06539367	0.035574156	0.34318598	0.083180748	0.051268637
Blood	4	3	2	0.344754653	0.184433164	0.042301184	0.336928934	0.056472081	0.034052453
Blood	4	4	2	0.351356515	0.098395109	0.050630493	0.326518915	0.134505159	0.038020634
Blood	4	5	3	0.361904762	0.126817043	0.074185464	0.334837093	0.067669173	0.032080201
Blood	4	6	3	0.374301676	0.101873151	0.036148538	0.325994085	0.095957936	0.063752875
Blood	4	7	4	0.405905993	0.136117421	0.027433164	0.37655076	0.022016425	0.030753102
Blood	4	8	4	0.433668342	0.053015075	0.04321608	0.335929648	0.101507538	0.032160804
Blood	1	9	5	0.441202873	0.178635548	0.033213645	0.284111311	0.036355476	0.024685817
Blood	1	10	5	0.454050374	0.076923077	0.031313819	0.311095984	0.100068074	0.025187202
Blood	1	11	6	0.416931891	0.349458943	0.032463399	0.117759389	0.070019096	0.012094208
Blood	1	12	6	0.258431888	0.130968025	0.038107753	0.384581691	0.142356548	0.040297854
PP	4	1	1	0.007246377	0.202898551	0.68115942	0	0.086956522	0.02173913
PP	4	2	1	0.086956522	0.282608696	0.5	0.02173913	0.043478261	0.065217391
PP	4	3	2	0.117647059	0.264705882	0.323529412	0	0.147058824	0.147058824
PP	4	4	2	0	0.302325581	0.558139535	0.046511628	0.046511628	0.046511628
PP	4	5	3	0	0.223880597	0.611940299	0.014925373	0.119402985	0.029850746
PP	4	7	4	0.017857143	0.232142857	0.660714286	0.017857143	0.017857143	0.053571429
PP	1	9	5	0.065217391	0.195652174	0.630434783	0	0.02173913	0.065217391
PP	1	10	5	0.108695652	0.239130435	0.456521739	0.043478261	0.02173913	0.065217391
PP	1	11	6	0.01754386	0.192982456	0.719298246	0.035087719	0.01754386	0.01754386
PP	1	12	6	0.093023256	0.325581395	0.441860465	0.069767442	0	0.069767442
Blood	8	13	7	0.320002342	0.113069446	0.060955615	0.348577117	0.058203537	0.095268767
Blood	8	14	7	0.374184856	0.052654271	0.116787928	0.302021019	0.08515225	0.068984101
Blood	8	15	8	0.345240491	0.165828134	0.07285168	0.289997988	0.05333065	0.067518615
Blood	8	16	8	0.316758379	0.035417709	0.114207104	0.333966983	0.089144572	0.111355678
Blood	8	17	9	0.263019694	0.139080963	0.073785558	0.343019694	0.068621444	0.110547046
Blood	8	18	9	0.363590678	0.05289277	0.131226836	0.275394183	0.105220177	0.072366355
PP	8	13	7	0	0.090909091	0.709090909	0	0.127272727	0.072727273
PP	8	14	7	0.075471698	0.20754717	0.509433962	0	0.094339623	0.113207547
PP	8	15	8	0.044444444	0.17037037	0.533333333	0.066666667	0.066666667	0.118518519
PP	8	16	8	0.066666667	0.116666667	0.4	0.033333333	0.183333333	0.2
PP	8	17	9	0	0.183673469	0.510204082	0.020408163	0.081632653	0.204081633
PP	8	18	9	0.038461538	0.076923077	0.692307692	0	0.076923077	0.115384615
Blood	12	19	10	0.240077589	0.121008654	0.052372426	0.492987168	0.044911967	0.046254849
Blood	12	20	10	0.534726368	0.08358209	0.035621891	0.258507463	0.064676617	0.021691542
Blood	12	21	11	0.424672489	0.079694323	0.055070354	0.361475012	0.026322174	0.049369238
Blood	12	22	11	0.350463822	0.036549165	0.066975881	0.363636364	0.101113173	0.071057514
Blood	12	23	12	0.480379747	0.133333333	0.060126582	0.258649789	0.035232068	0.031012658
Blood	12	24	12	0.277518131	0.031265109	0.0544722	0.431587429	0.112167607	0.090249799
Blood	12	25	13	0.407338597	0.095680446	0.033906177	0.391082211	0.039015327	0.024616814
Blood	12	26	13	0.414483087	0.031919962	0.036207718	0.387803716	0.085755121	0.038589805
PP	12	19	10	0.027777778	0.25	0.416666667	0.055555556	0.194444444	0.055555556
PP	12	21	11	0.03125	0.234375	0.21875	0.0625	0.34375	0.125
PP	12	22	11	0.095238095	0.238095238	0.357142857	0	0.119047619	0.166666667
PP	12	23	12	0.109756098	0.292682927	0.268292683	0.012195122	0.231707317	0.097560976
PP	12	24	12	0.133333333	0.4	0.133333333	0.033333333	0.233333333	0.066666667
PP	12	25	13	0	0.297297297	0.054054054	0.054054054	0.513513514	0.081081081
PP	12	26	13	0.075949367	0.341772152	0.265822785	0.025316456	0.151898734	0.139240506
Blood	12	27	14	0.248635537	0.139680615	0.059025672	0.376389731	0.110167778	0.051748534
Blood	12	28	14	0.382206406	0.097864769	0.053380783	0.241637011	0.138434164	0.060142349
Blood	12	29	15	0.367218732	0.137921188	0.039120503	0.33837807	0.063392347	0.032838378
Blood	12	30	15	0.294273419	0.137702747	0.046673287	0.267792122	0.200595829	0.038728898
Blood	12	31	16	0.331581076	0.118075212	0.033158108	0.397492924	0.070359887	0.034371209
Blood	12	32	16	0.358433735	0.163654618	0.02811245	0.225150602	0.193524096	0.027108434
PP	12	27	14	0.0875	0.075	0.5125	0.0625	0.1375	0.125
PP	12	28	14	0.103773585	0.198113208	0.301886792	0.08490566	0.103773585	0.20754717
PP	12	29	15	0.086956522	0.152173913	0.304347826	0.086956522	0.065217391	0.282608696
PP	12	30	15	0.094594595	0.081081081	0.581081081	0.067567568	0.054054054	0.094594595
PP	12	31	16	0.025641026	0.256410256	0.333333333	0.102564103	0.128205128	0.128205128
PP	12	32	16	0.106382979	0.191489362	0.255319149	0.085106383	0.191489362	0.170212766
Blood	8	33	17	0.385047537	0.23681936	0.07346586	0.162921348	0.090319793	0.038461538
Blood	8	34	17	0.228391357	0.036914766	0.035414166	0.455882353	0.168067227	0.06482593
Blood	8	35	18	0.334595128	0.085747202	0.052501646	0.394996708	0.062870309	0.059907834
Blood	8	36	18	0.364855571	0.053988996	0.070495186	0.366918845	0.068088033	0.063961486
Blood	8	37	19	0.396860987	0.111787316	0.075912876	0.244394619	0.082959641	0.077514414
Blood	8	38	19	0.247376917	0.015536723	0.050645682	0.534301856	0.071428571	0.073244552
PP	8	33	17	0.207792208	0.064935065	0.168831169	0.064935065	0.038961039	0.441558442
PP	8	34	17	0.074074074	0.018518519	0.055555556	0.148148148	0.166666667	0.537037037
PP	8	35	18	0.142857143	0	0.204081633	0.102040816	0.06122449	0.489795918
PP	8	36	18	0.111111111	0.047619048	0.079365079	0.095238095	0.126984127	0.53968254
PP	8	37	19	0.104477612	0.044776119	0.194029851	0.044776119	0.014925373	0.582089552
PP	8	38	19	0.035087719	0.01754386	0.157894737	0.140350877	0.140350877	0.50877193
Blood	2	39	20	0.26275559	0.026562201	0.073189375	0.447353335	0.056564112	0.124020638
Blood	2	40	20	0.486571429	0.103428571	0.123428571	0.192285714	0.027428571	0.056571429
Blood	2	41	21	0.320120638	0.1227919	0.117621715	0.221887118	0.1227919	0.08056872
Blood	2	42	21	0.380259536	0.100668502	0.086511994	0.311049941	0.032638616	0.084152576
Blood	2	43	22	0.173501577	0.169295478	0.051524711	0.228180862	0.318611987	0.045215563
Blood	2	44	22	0.274566474	0.378612717	0.049132948	0.165462428	0.093208092	0.026734104
PP	2	39	20	0.042105263	0.115789474	0.663157895	0.031578947	0.073684211	0.073684211
PP	2	40	20	0.041666667	0.090277778	0.75	0.0625	0.013888889	0.041666667
PP	2	41	21	0.074074074	0.092592593	0.685185185	0.055555556	0.009259259	0.083333333
PP	2	42	21	0.028169014	0.056338028	0.704225352	0.056338028	0.042253521	0.098591549
PP	2	43	22	0.040816327	0.081632653	0.693877551	0.040816327	0.020408163	0.102040816
PP	2	44	22	0.052631579	0.178947368	0.526315789	0.052631579	0.115789474	0.073684211
Blood	1	45	23	0.52031752	0.08013608	0.01001701	0.358911359	0.023814024	0.005670006
Blood	1	46	23	0.546992939	0.031531532	0.003774044	0.35926467	0.053810567	0.002921841
Blood	1	47	24	0.42745023	0.048940786	0.012889229	0.484877489	0.018121491	0.005997958
Blood	1	48	24	0.669001543	0.030155527	0.004986347	0.260477265	0.030986584	0.002968064
Blood	4	49	25	0.419287517	0.039895166	0.008008154	0.491021161	0.029169093	0.01092021
Blood	4	50	25	0.53471613	0.059593934	0.012532899	0.357876927	0.027697706	0.00739441
Blood	4	51	26	0.565599229	0.066402485	0.0137089	0.328478098	0.016921924	0.007282853
Blood	4	52	26	0.438347524	0.025701671	0.002680542	0.474456008	0.054556922	0.0029959
PP	4	51	26	0.119047619	0.285714286	0.357142857	0.19047619	0.047619048	0
Blood	2	53	27	0.546696384	0.083471134	0.010353009	0.298439859	0.052843483	0.003522899
Blood	2	54	27	0.366085965	0.180153045	0.005617063	0.350537284	0.086698144	0.003663302
Blood	2	55	28	0.376502475	0.123497525	0.008484563	0.399127975	0.083549375	0.004360123
Blood	2	56	28	0.425026776	0.147090325	0.006604784	0.299178865	0.11370939	0.004284184
Blood	2	57	29	0.030113636	0.696022727	0.014772727	0.034090909	0.221022727	0.001704545
Blood	2	58	29	0.007282124	0.7329105	0.01010101	0.004933051	0.233262861	0.000704722
PP	2	53	27	0.03125	0.21875	0.625	0.03125	0.078125	0.015625
PP	2	54	27	0.081632653	0.265306122	0.632653061	0.020408163	0	0
Blood	1	59	30	0.326487466	0.123829659	0.023255814	0.429175476	0.083962549	0.008758683
Blood	1	60	30	0.691160015	0.109101082	0.014546811	0.132413279	0.043267438	0.007086908
Blood	1	61	31	0.338110559	0.102661597	0.017256508	0.474115238	0.056449254	0.010821878
Blood	1	62	31	0.659768716	0.076384662	0.01552039	0.195678637	0.049908704	0.005782106
Blood	8	63	32	0.461852305	0.163402693	0.021827825	0.304569563	0.026927785	0.018359853
Blood	8	64	32	0.282669571	0.142501556	0.029247044	0.32078407	0.231642813	0.026602365
Blood	8	65	33	0.6552877	0.156431462	0.04451874	0.094140419	0.040119655	0.005278902
Blood	8	66	33	0.079519305	0.01661979	0.004346714	0.64612631	0.211454871	0.036819228
PP	1	60	30	0.217391304	0.47826087	0.326086957	0	0	0
PP	1	61	31	0.051546392	0.216494845	0.639175258	0.020618557	0.051546392	0.010309278
PP	1	62	31	0.135135135	0.486486486	0.405405405	0	0	0
PP	8	64	32	0.047619048	0.214285714	0.428571429	0.023809524	0.166666667	0.119047619
Blood	4	67	34	0.331364829	0.103237095	0.030621172	0.461067367	0.045275591	0.026902887
Blood	4	68	34	0.471271394	0.064995925	0.045028525	0.306642217	0.082518337	0.028117359
Blood	4	69	35	0.471830986	0.112676056	0.027464789	0.339612676	0.026056338	0.021126761
Blood	4	70	35	0.388844622	0.027888446	0.042549801	0.412270916	0.089243028	0.037609562
Blood	4	71	36	0.298403886	0.095998149	0.02752718	0.488086977	0.05759889	0.03030303
Blood	4	72	36	0.492395437	0.066539924	0.026344378	0.309342749	0.085822922	0.017925041
PP	4	67	34	0.037634409	0.360215054	0.403225806	0.043010753	0.150537634	0
PP	4	68	34	0.041237113	0.453608247	0.402061856	0.030927835	0.051546392	0.020618557
PP	4	69	35	0.03030303	0.282828283	0.555555556	0.04040404	0.080808081	0.01010101
PP	4	70	35	0.016949153	0.355932203	0.559322034	0	0.050847458	0
PP	4	71	36	0.052631579	0.333333333	0.307017544	0.052631579	0.219298246	0.026315789
PP	4	72	36	0.047244094	0.330708661	0.566929134	0	0.023622047	0.007874016
PP	0	73	0	0.103	0.385	0.513	0	0	0
PP	0	74	0	0.0571	0.457	0.486	0	0	0
PP	0	75	0	0.0833	0.389	0.528	0	0	0
PP	0	78	0	0.0056	0.631	0.346	0	0	0
PP	0	79	0	0.0299	0.373	0.597	0	0	0
Blood	0	73	0	0.8	0.0963	0.0997	0	0	0
Blood	0	74	0	0.781	0.128	0.0882	0	0	0
Blood	0	75	0	0.781	0.125	0.0899	0	0	0
Blood	0	76	0	0.809	0.0816	0.102	0	0	0
Blood	0	77	0	0.817	0.0972	0.0842	0	0	0
Blood	0	78	0	0.722	0.199	0.0632	0	0	0
Blood	0	79	0	0.845	0.0773	0.0762	0	0	0
Blood	0	80	0	0.665	0.216	0.11	0	0	0
Blood	0	81	0	0.766	0.243	0.0225	0	0	0
Blood	0	82	0	0.686	0.332	0.029	0	0	0
Blood	0	83	0	0.712	0.283	0.0465	0	0	0
Blood	0	84	0	0.726	0.281	0.0341	0	0	0
Blood	0	85	0	0.794	0.213	0.0243	0	0	0
PP	0	81	0	0.273	0.212	0.515	0	0	0
PP	0	83	0	0.148	0.344	0.508	0	0	0
PP	0	84	0	0.255	0.149	0.596	0	0	0
PP	0	85	0	0.212	0.182	0.606	0	0	0
Blood	0	86	0	0.853	0.106	0.0399	0	0	0
Blood	0	87	0	0.834	0.123	0.0407	0	0	0
Blood	0	88	0	0.675	0.255	0.0628	0	0	0
PP	0	86	0	0.25	0.304	0.441	0	0	0
PP	0	87	0	0.211	0.257	0.531	0	0	0
PP	0	88	0	0.217	0.333	0.449	0	0	0
Blood	0	89	0	0.895	0.0676	0.0344	0	0	0
Blood	0	90	0	0.889	0.0788	0.0291	0	0	0
Blood	0	91	0	0.9	0.061	0.0377	0	0	0
PP	0	89	0	0.0727	0.732	0.195	0	0	0
PP	0	90	0	0.198	0.256	0.554	0	0	0
PP	0	91	0	0.216	0.442	0.342	0	0	0
Blood	0	92	0	0.838	0.102	0.0685	0	0	0
Blood	0	93	0	0.814	0.101	0.093	0	0	0
Blood	0	94	0	0.858	0.121	0.0241	0	0	0
Blood	0	95	0	0.918	0.0527	0.0337	0	0	0
PP	0	92	0	0.207	0.187	0.607	0	0	0
PP	0	93	0	0.286	0.143	0.592	0	0	0
PP	0	94	0	0.0606	0.364	0.576	0	0	0
PP	0	95	0	0.175	0.317	0.524	0	0	0
