## Supplementary resource 1 for "Probabilistic migration events drive transient tissue residency of lymphocytes during homeostasis": NK_parabiosis_data_skin.csv

tissue	week	mouse	pair	host.nk.naive	host.nk.activ	host.nk.cd69p	donor.nk.naive	donor.nk.activ	donor.nk.cd69p
Blood	4	1	1	0.269774011	0.248587571	0.032015066	0.314500942	0.104519774	0.030131827
Blood	4	2	1	0.420088935	0.06539367	0.035574156	0.34318598	0.083180748	0.051268637
Blood	4	3	2	0.344754653	0.184433164	0.042301184	0.336928934	0.056472081	0.034052453
Blood	4	4	2	0.351356515	0.098395109	0.050630493	0.326518915	0.134505159	0.038020634
Blood	4	5	3	0.361904762	0.126817043	0.074185464	0.334837093	0.067669173	0.032080201
Blood	4	6	3	0.374301676	0.101873151	0.036148538	0.325994085	0.095957936	0.063752875
Blood	4	7	4	0.405905993	0.136117421	0.027433164	0.37655076	0.022016425	0.030753102
Blood	4	8	4	0.433668342	0.053015075	0.04321608	0.335929648	0.101507538	0.032160804
Blood	1	9	5	0.441202873	0.178635548	0.033213645	0.284111311	0.036355476	0.024685817
Blood	1	10	5	0.454050374	0.076923077	0.031313819	0.311095984	0.100068074	0.025187202
Blood	1	11	6	0.416931891	0.349458943	0.032463399	0.117759389	0.070019096	0.012094208
Blood	1	12	6	0.258431888	0.130968025	0.038107753	0.384581691	0.142356548	0.040297854
Skin	4	1	1	0.010465375	0.624137163	0.298819862	0.006012024	0.016922734	0.042529503
Skin	4	2	1	0.014314928	0.314928425	0.110429448	0.00408998	0.533742331	0.022494888
Skin	4	3	2	0.003066038	0.780424528	0.142216981	0.002358491	0.037971698	0.034198113
Skin	4	4	2	0.023168909	0.180119581	0.322869955	0.014947683	0.414798206	0.041106129
Skin	4	5	3	0.010599793	0.514219235	0.432523268	0.012668046	0.014994829	0.014994829
Skin	4	6	3	0.017391304	0.249275362	0.176811594	0.008695652	0.368115942	0.176811594
Skin	4	7	4	0.037393986	0.338858905	0.530840401	0.015805705	0.029298381	0.046646106
Skin	4	8	4	0.013525081	0.224447869	0.35867146	0.002739257	0.32117788	0.077726417
Skin	1	9	5	0.014534884	0.668023256	0.243023256	0.002616279	0.067732558	0.004069767
Skin	1	10	5	0.024137931	0.229064039	0.438916256	0.009359606	0.268965517	0.028571429
Skin	1	11	6	0.007756233	0.594459834	0.366204986	0.003878116	0.00498615	0.023268698
Skin	1	12	6	0.01881861	0.24673288	0.16675379	0.015682175	0.460533194	0.091479352
Blood	8	13	7	0.320002342	0.113069446	0.060955615	0.348577117	0.058203537	0.095268767
Blood	8	14	7	0.374184856	0.052654271	0.116787928	0.302021019	0.08515225	0.068984101
Blood	8	15	8	0.345240491	0.165828134	0.07285168	0.289997988	0.05333065	0.067518615
Blood	8	16	8	0.316758379	0.035417709	0.114207104	0.333966983	0.089144572	0.111355678
Blood	8	17	9	0.263019694	0.139080963	0.073785558	0.343019694	0.068621444	0.110547046
Blood	8	18	9	0.363590678	0.05289277	0.131226836	0.275394183	0.105220177	0.072366355
Skin	8	13	7	0.033309196	0.297610427	0.430123099	0.027516293	0.037291818	0.174511224
Skin	8	14	7	0.011035208	0.315028902	0.382028376	0.006568576	0.082238571	0.204939569
Skin	8	15	8	0.013446568	0.311394197	0.28945506	0.016985138	0.085633404	0.283793347
Skin	8	16	8	0.009821429	0.210714286	0.450892857	0.009821429	0.158035714	0.160714286
Skin	8	17	9	0.05890538	0.117810761	0.243042672	0.081168831	0.105751391	0.393784787
Skin	8	18	9	0.010140406	0.370904836	0.288221529	0.008970359	0.199687988	0.122074883
Blood	12	19	10	0.240077589	0.121008654	0.052372426	0.492987168	0.044911967	0.046254849
Blood	12	20	10	0.534726368	0.08358209	0.035621891	0.258507463	0.064676617	0.021691542
Blood	12	21	11	0.424672489	0.079694323	0.055070354	0.361475012	0.026322174	0.049369238
Blood	12	22	11	0.350463822	0.036549165	0.066975881	0.363636364	0.101113173	0.071057514
Blood	12	23	12	0.480379747	0.133333333	0.060126582	0.258649789	0.035232068	0.031012658
Blood	12	24	12	0.277518131	0.031265109	0.0544722	0.431587429	0.112167607	0.090249799
Blood	12	25	13	0.407338597	0.095680446	0.033906177	0.391082211	0.039015327	0.024616814
Blood	12	26	13	0.414483087	0.031919962	0.036207718	0.387803716	0.085755121	0.038589805
Skin	12	19	10	0.020299145	0.548076923	0.263354701	0.024038462	0.057692308	0.083867521
Skin	12	20	10	0.013013699	0.52739726	0.15	0.004794521	0.258219178	0.047260274
Skin	12	21	11	0.033758748	0.57719226	0.230959242	0.021407987	0.035817209	0.101687937
Skin	12	22	11	0.021341463	0.331554878	0.160060976	0.013719512	0.401676829	0.070884146
Skin	12	23	12	0.01826678	0.623194562	0.241503823	0.014231096	0.032497876	0.070730671
Skin	12	24	12	0.017737296	0.08485139	0.033557047	0.058964525	0.402684564	0.401246405
Skin	12	25	13	0.037077943	0.565635847	0.264752288	0.030609025	0.0373935	0.064373619
Skin	12	26	13	0.019085041	0.340724109	0.154644962	0.010103845	0.385630087	0.089250631
Blood	12	27	14	0.248635537	0.139680615	0.059025672	0.376389731	0.110167778	0.051748534
Blood	12	28	14	0.382206406	0.097864769	0.053380783	0.241637011	0.138434164	0.060142349
Blood	12	29	15	0.367218732	0.137921188	0.039120503	0.33837807	0.063392347	0.032838378
Blood	12	30	15	0.294273419	0.137702747	0.046673287	0.267792122	0.200595829	0.038728898
Blood	12	31	16	0.331581076	0.118075212	0.033158108	0.397492924	0.070359887	0.034371209
Blood	12	32	16	0.358433735	0.163654618	0.02811245	0.225150602	0.193524096	0.027108434
Skin	12	27	14	0.030927835	0.373513085	0.303727201	0.034099921	0.029341792	0.222045995
Skin	12	28	14	0.047826087	0.120289855	0.52173913	0.00942029	0.182608696	0.102173913
Skin	12	29	15	0.057577763	0.273328921	0.461945731	0.043017869	0.020516214	0.130377234
Skin	12	30	15	0.076446281	0.080578512	0.318181818	0.030991736	0.365702479	0.123966942
Skin	12	31	16	0.056896552	0.207758621	0.409482759	0.052586207	0.044827586	0.209482759
Skin	12	32	16	0.063394683	0.104294479	0.496932515	0.026584867	0.231083845	0.066462168
Blood	8	33	17	0.385047537	0.23681936	0.07346586	0.162921348	0.090319793	0.038461538
Blood	8	34	17	0.228391357	0.036914766	0.035414166	0.455882353	0.168067227	0.06482593
Blood	8	35	18	0.334595128	0.085747202	0.052501646	0.394996708	0.062870309	0.059907834
Blood	8	36	18	0.364855571	0.053988996	0.070495186	0.366918845	0.068088033	0.063961486
Blood	8	37	19	0.396860987	0.111787316	0.075912876	0.244394619	0.082959641	0.077514414
Blood	8	38	19	0.247376917	0.015536723	0.050645682	0.534301856	0.071428571	0.073244552
Skin	8	33	17	0.065972222	0.200231481	0.274305556	0.043981481	0.19212963	0.216435185
Skin	8	34	17	0.033613445	0.00280112	0.044817927	0.081232493	0.389355742	0.445378151
Skin	8	35	18	0.057992565	0.258736059	0.12267658	0.083271375	0.323420074	0.150929368
Skin	8	36	18	0.018811881	0.023762376	0.103960396	0.015841584	0.465346535	0.368316832
Skin	8	37	19	0.100931677	0.316770186	0.051242236	0.088509317	0.301242236	0.138198758
Skin	8	38	19	0.051930759	0.017310253	0.085219707	0.10252996	0.498002663	0.241011984
Blood	2	39	20	0.26275559	0.026562201	0.073189375	0.447353335	0.056564112	0.124020638
Blood	2	40	20	0.486571429	0.103428571	0.123428571	0.192285714	0.027428571	0.056571429
Blood	2	41	21	0.320120638	0.1227919	0.117621715	0.221887118	0.1227919	0.08056872
Blood	2	42	21	0.380259536	0.100668502	0.086511994	0.311049941	0.032638616	0.084152576
Blood	2	43	22	0.173501577	0.169295478	0.051524711	0.228180862	0.318611987	0.045215563
Blood	2	44	22	0.274566474	0.378612717	0.049132948	0.165462428	0.093208092	0.026734104
Skin	2	39	20	0.061650045	0.05893019	0.428830462	0.072529465	0.30099728	0.073436083
Skin	2	40	20	0.059052563	0.193056457	0.688838417	0.028228423	0.003569111	0.025308241
Skin	2	41	21	0.168273717	0.035458787	0.452255054	0.083670295	0.122861586	0.133437014
Skin	2	42	21	0.037735849	0.293396226	0.572641509	0.026415094	0.004716981	0.06509434
Skin	2	43	22	0.082851638	0.08477842	0.470134875	0.090558767	0.229287091	0.038535645
Skin	2	44	22	0.026077098	0.548752834	0.409863946	0.008219955	0.00170068	0.003684807
Blood	1	45	23	0.52031752	0.08013608	0.01001701	0.358911359	0.023814024	0.005670006
Blood	1	46	23	0.546992939	0.031531532	0.003774044	0.35926467	0.053810567	0.002921841
Blood	1	47	24	0.42745023	0.048940786	0.012889229	0.484877489	0.018121491	0.005997958
Blood	1	48	24	0.669001543	0.030155527	0.004986347	0.260477265	0.030986584	0.002968064
Blood	4	49	25	0.419287517	0.039895166	0.008008154	0.491021161	0.029169093	0.01092021
Blood	4	50	25	0.53471613	0.059593934	0.012532899	0.357876927	0.027697706	0.00739441
Blood	4	51	26	0.565599229	0.066402485	0.0137089	0.328478098	0.016921924	0.007282853
Blood	4	52	26	0.438347524	0.025701671	0.002680542	0.474456008	0.054556922	0.0029959
Skin	1	45	23	0.158862396	0.405343292	0.289571962	0.039356507	0.094513071	0.008618213
Skin	1	46	23	0.149496081	0.641097424	0.170212766	0.01343785	0.017357223	0.007278835
Skin	1	47	24	0.16687177	0.226064484	0.215973419	0.18422348	0.093773074	0.111247846
Skin	1	48	24	0.184923609	0.510810032	0.203516864	0.041222254	0.024214471	0.033727299
Skin	4	49	25	0.077399033	0.374620317	0.282258972	0.089323883	0.117223535	0.05759928
Skin	4	50	25	0.192766449	0.44978838	0.214313197	0.083493651	0.023085802	0.034628703
Skin	4	51	26	0.063865147	0.564339981	0.201210826	0.032526116	0.097578348	0.039411206
Skin	4	52	26	0.075128205	0.722307692	0.078974359	0.042307692	0.068974359	0.011282051
Blood	2	53	27	0.546696384	0.083471134	0.010353009	0.298439859	0.052843483	0.003522899
Blood	2	54	27	0.366085965	0.180153045	0.005617063	0.350537284	0.086698144	0.003663302
Blood	2	55	28	0.376502475	0.123497525	0.008484563	0.399127975	0.083549375	0.004360123
Blood	2	56	28	0.425026776	0.147090325	0.006604784	0.299178865	0.11370939	0.004284184
Blood	2	57	29	0.030113636	0.696022727	0.014772727	0.034090909	0.221022727	0.001704545
Blood	2	58	29	0.007282124	0.7329105	0.01010101	0.004933051	0.233262861	0.000704722
Skin	2	53	27	0.092626187	0.574965319	0.205634404	0.041617757	0.062106499	0.021449152
Skin	2	54	27	0.05845483	0.636326475	0.190897942	0.030249353	0.055320888	0.027932961
Skin	2	55	28	0.035865504	0.613200498	0.288293898	0.02739726	0.027521793	0.00622665
Skin	2	56	28	0.071187128	0.618712818	0.227825852	0.018455922	0.040224446	0.021903732
Skin	2	57	29	0.01681111	0.850892764	0.118617521	0.000522084	0.010441683	0.00229717
Skin	2	58	29	0.002764677	0.899170597	0.054155147	0.001301025	0.030736705	0.011383965
Blood	1	59	30	0.326487466	0.123829659	0.023255814	0.429175476	0.083962549	0.008758683
Blood	1	60	30	0.691160015	0.109101082	0.014546811	0.132413279	0.043267438	0.007086908
Blood	1	61	31	0.338110559	0.102661597	0.017256508	0.474115238	0.056449254	0.010821878
Blood	1	62	31	0.659768716	0.076384662	0.01552039	0.195678637	0.049908704	0.005782106
Blood	8	63	32	0.461852305	0.163402693	0.021827825	0.304569563	0.026927785	0.018359853
Blood	8	64	32	0.282669571	0.142501556	0.029247044	0.32078407	0.231642813	0.026602365
Blood	8	65	33	0.6552877	0.156431462	0.04451874	0.094140419	0.040119655	0.005278902
Blood	8	66	33	0.079519305	0.01661979	0.004346714	0.64612631	0.211454871	0.036819228
Skin	1	59	30	0.079767948	0.415518492	0.416243655	0.044960116	0.01595359	0.006526468
Skin	1	60	30	0.092656143	0.243651338	0.654083734	0.004804393	0.004804393	0.001372684
Skin	1	61	31	0.096742986	0.263785876	0.593679458	0.025153176	0.011609158	0.008061916
Skin	1	62	31	0.299962645	0.14661935	0.421740755	0.052110572	0.02035861	0.058087411
Skin	8	63	32	0.071655329	0.247165533	0.518820862	0.048072562	0.020861678	0.087981859
Skin	8	64	32	0.136177007	0.080520073	0.400547445	0.088959854	0.056797445	0.23745438
Skin	8	65	33	0.22564667	0.124380848	0.331315355	0.073747936	0.069895432	0.173362686
Skin	8	66	33	0.02087018	0.00565971	0.049876194	0.139724089	0.141139017	0.643792006
Blood	4	67	34	0.331364829	0.103237095	0.030621172	0.461067367	0.045275591	0.026902887
Blood	4	68	34	0.471271394	0.064995925	0.045028525	0.306642217	0.082518337	0.028117359
Blood	4	69	35	0.471830986	0.112676056	0.027464789	0.339612676	0.026056338	0.021126761
Blood	4	70	35	0.388844622	0.027888446	0.042549801	0.412270916	0.089243028	0.037609562
Blood	4	71	36	0.298403886	0.095998149	0.02752718	0.488086977	0.05759889	0.03030303
Blood	4	72	36	0.492395437	0.066539924	0.026344378	0.309342749	0.085822922	0.017925041
Skin	4	67	34	0.037410507	0.621558939	0.238580216	0.041645659	0.02641928	0.032973682
Skin	4	68	34	0.070408666	0.306663384	0.323732152	0.038979156	0.127195142	0.133267684
Skin	4	69	35	0.040975124	0.39510905	0.502357315	0.014373874	0.009850895	0.03821534
Skin	4	70	35	0.092155723	0.414294015	0.308541546	0.066821615	0.061243463	0.056711214
Skin	4	71	36	0.017564403	0.56172633	0.347440616	0.017397123	0.028772165	0.025593844
Skin	4	72	36	0.042778201	0.585746951	0.269150152	0.012195122	0.060689787	0.029535061
Skin	0	73	0	0.0819	0.621	0.3	0	0	0
Skin	0	74	0	0.185	0.412	0.408	0	0	0
Skin	0	75	0	0.0334	0.706	0.266	0	0	0
Skin	0	76	0	0.0463	0.575	0.381	0	0	0
Skin	0	77	0	0.0934	0.461	0.451	0	0	0
Skin	0	78	0	0.0892	0.298	0.618	0	0	0
Skin	0	79	0	0.0418	0.488	0.474	0	0	0
Skin	0	80	0	0.0241	0.347	0.631	0	0	0
Blood	0	73	0	0.8	0.0963	0.0997	0	0	0
Blood	0	74	0	0.781	0.128	0.0882	0	0	0
Blood	0	75	0	0.781	0.125	0.0899	0	0	0
Blood	0	76	0	0.809	0.0816	0.102	0	0	0
Blood	0	77	0	0.817	0.0972	0.0842	0	0	0
Blood	0	78	0	0.722	0.199	0.0632	0	0	0
Blood	0	79	0	0.845	0.0773	0.0762	0	0	0
Blood	0	80	0	0.665	0.216	0.11	0	0	0
Blood	0	81	0	0.766	0.243	0.0225	0	0	0
Blood	0	82	0	0.686	0.332	0.029	0	0	0
Blood	0	83	0	0.712	0.283	0.0465	0	0	0
Blood	0	84	0	0.726	0.281	0.0341	0	0	0
Blood	0	85	0	0.794	0.213	0.0243	0	0	0
Skin	0	81	0	0.172	0.491	0.342	0	0	0
Skin	0	82	0	0.098	0.49	0.414	0	0	0
Skin	0	83	0	0.177	0.551	0.275	0	0	0
Skin	0	84	0	0.205	0.412	0.384	0	0	0
Skin	0	85	0	0.168	0.586	0.247	0	0	0
Blood	0	86	0	0.853	0.106	0.0399	0	0	0
Blood	0	87	0	0.834	0.123	0.0407	0	0	0
Blood	0	88	0	0.675	0.255	0.0628	0	0	0
Skin	0	86	0	0.163	0.567	0.272	0	0	0
Skin	0	87	0	0.146	0.491	0.362	0	0	0
Skin	0	88	0	0.205	0.454	0.342	0	0	0
Blood	0	89	0	0.895	0.0676	0.0344	0	0	0
Blood	0	90	0	0.889	0.0788	0.0291	0	0	0
Blood	0	91	0	0.9	0.061	0.0377	0	0	0
Skin	0	89	0	0.255	0.561	0.182	0	0	0
Skin	0	90	0	0.0618	0.735	0.199	0	0	0
Skin	0	91	0	0.0993	0.807	0.0887	0	0	0
Blood	0	92	0	0.838	0.102	0.0685	0	0	0
Blood	0	93	0	0.814	0.101	0.093	0	0	0
Blood	0	94	0	0.858	0.121	0.0241	0	0	0
Blood	0	95	0	0.918	0.0527	0.0337	0	0	0
Skin	0	92	0	0.0665	0.89	0.0456	0	0	0
Skin	0	93	0	0.0328	0.863	0.106	0	0	0
Skin	0	94	0	0.149	0.708	0.149	0	0	0
Skin	0	95	0	0.0552	0.838	0.109	0	0	0
