## Supplementary resource 1 for "Probabilistic migration events drive transient tissue residency of lymphocytes during homeostasis": NK_parabiosis_data_spleen.csv

tissue	week	mouse	pair	host.nk.naive	host.nk.activ	host.nk.cd69p	donor.nk.naive	donor.nk.activ	donor.nk.cd69p
Blood	4	1	1	0.269774011	0.248587571	0.032015066	0.314500942	0.104519774	0.030131827
Blood	4	2	1	0.420088935	0.06539367	0.035574156	0.34318598	0.083180748	0.051268637
Blood	4	3	2	0.344754653	0.184433164	0.042301184	0.336928934	0.056472081	0.034052453
Blood	4	4	2	0.351356515	0.098395109	0.050630493	0.326518915	0.134505159	0.038020634
Blood	4	5	3	0.361904762	0.126817043	0.074185464	0.334837093	0.067669173	0.032080201
Blood	4	6	3	0.374301676	0.101873151	0.036148538	0.325994085	0.095957936	0.063752875
Blood	4	7	4	0.405905993	0.136117421	0.027433164	0.37655076	0.022016425	0.030753102
Blood	4	8	4	0.433668342	0.053015075	0.04321608	0.335929648	0.101507538	0.032160804
Blood	1	9	5	0.441202873	0.178635548	0.033213645	0.284111311	0.036355476	0.024685817
Blood	1	10	5	0.454050374	0.076923077	0.031313819	0.311095984	0.100068074	0.025187202
Blood	1	11	6	0.416931891	0.349458943	0.032463399	0.117759389	0.070019096	0.012094208
Blood	1	12	6	0.258431888	0.130968025	0.038107753	0.384581691	0.142356548	0.040297854
Spleen	4	1	1	0.056402439	0.390243902	0.158536585	0.099085366	0.266768293	0.028963415
Spleen	4	2	1	0.228448276	0.318965517	0.107758621	0.109913793	0.202586207	0.030172414
Spleen	4	3	2	0.109785203	0.341288783	0.140811456	0.167064439	0.214797136	0.028639618
Spleen	4	4	2	0.213235294	0.267156863	0.156862745	0.181372549	0.161764706	0.014705882
Spleen	4	5	3	0.122112211	0.346534653	0.118811881	0.191419142	0.191419142	0.02640264
Spleen	4	6	3	0.193717277	0.369109948	0.09947644	0.054973822	0.243455497	0.039267016
Spleen	4	7	4	0.135273973	0.35359589	0.082191781	0.220890411	0.188356164	0.02140411
Spleen	4	8	4	0.304635762	0.242384106	0.100662252	0.152317881	0.166887417	0.030463576
Spleen	1	9	5	0.105960265	0.471854305	0.170529801	0.086092715	0.144039735	0.021523179
Spleen	1	10	5	0.204819277	0.277108434	0.17383821	0.072289157	0.232358003	0.036144578
Spleen	1	11	6	0.166412214	0.564885496	0.109923664	0.059541985	0.073282443	0.022900763
Spleen	1	12	6	0.105860113	0.336483932	0.141776938	0.137996219	0.240075614	0.037807183
Blood	8	13	7	0.320002342	0.113069446	0.060955615	0.348577117	0.058203537	0.095268767
Blood	8	14	7	0.374184856	0.052654271	0.116787928	0.302021019	0.08515225	0.068984101
Blood	8	15	8	0.345240491	0.165828134	0.07285168	0.289997988	0.05333065	0.067518615
Blood	8	16	8	0.316758379	0.035417709	0.114207104	0.333966983	0.089144572	0.111355678
Blood	8	17	9	0.263019694	0.139080963	0.073785558	0.343019694	0.068621444	0.110547046
Blood	8	18	9	0.363590678	0.05289277	0.131226836	0.275394183	0.105220177	0.072366355
Spleen	8	13	7	0.274991806	0.085873484	0.226155359	0.248115372	0.022615536	0.141265159
Spleen	8	14	7	0.293761815	0.032514178	0.266162571	0.228355388	0.072967864	0.106238185
Spleen	8	15	8	0.246933333	0.1424	0.2208	0.230933333	0.041066667	0.1168
Spleen	8	16	8	0.256379822	0.095548961	0.241543027	0.194658754	0.121068249	0.093175074
Spleen	8	17	9	0.226405868	0.13398533	0.204400978	0.240586797	0.048410758	0.144743276
Spleen	8	18	9	0.244889445	0.07217355	0.293700459	0.191489362	0.091364205	0.108051731
Blood	12	19	10	0.240077589	0.121008654	0.052372426	0.492987168	0.044911967	0.046254849
Blood	12	20	10	0.534726368	0.08358209	0.035621891	0.258507463	0.064676617	0.021691542
Blood	12	21	11	0.424672489	0.079694323	0.055070354	0.361475012	0.026322174	0.049369238
Blood	12	22	11	0.350463822	0.036549165	0.066975881	0.363636364	0.101113173	0.071057514
Blood	12	23	12	0.480379747	0.133333333	0.060126582	0.258649789	0.035232068	0.031012658
Blood	12	24	12	0.277518131	0.031265109	0.0544722	0.431587429	0.112167607	0.090249799
Blood	12	25	13	0.407338597	0.095680446	0.033906177	0.391082211	0.039015327	0.024616814
Blood	12	26	13	0.414483087	0.031919962	0.036207718	0.387803716	0.085755121	0.038589805
Spleen	12	19	10	0.097636177	0.254881809	0.234326824	0.230215827	0.129496403	0.051387461
Spleen	12	20	10	0.34891254	0.153632578	0.20360944	0.129569644	0.118926423	0.045349375
Spleen	12	21	11	0.186736475	0.176265271	0.315881326	0.204188482	0.038394415	0.076788831
Spleen	12	22	11	0.258234519	0.133069829	0.169960474	0.17654809	0.137022398	0.126482213
Spleen	12	23	12	0.257234727	0.192926045	0.310289389	0.143086817	0.041800643	0.054662379
Spleen	12	24	12	0.215753425	0.091324201	0.132420091	0.26369863	0.149543379	0.147260274
Spleen	12	25	13	0.314574315	0.116883117	0.191919192	0.235209235	0.083694084	0.053391053
Spleen	12	26	13	0.284974093	0.168393782	0.128238342	0.237046632	0.124352332	0.058290155
Blood	12	27	14	0.248635537	0.139680615	0.059025672	0.376389731	0.110167778	0.051748534
Blood	12	28	14	0.382206406	0.097864769	0.053380783	0.241637011	0.138434164	0.060142349
Blood	12	29	15	0.367218732	0.137921188	0.039120503	0.33837807	0.063392347	0.032838378
Blood	12	30	15	0.294273419	0.137702747	0.046673287	0.267792122	0.200595829	0.038728898
Blood	12	31	16	0.331581076	0.118075212	0.033158108	0.397492924	0.070359887	0.034371209
Blood	12	32	16	0.358433735	0.163654618	0.02811245	0.225150602	0.193524096	0.027108434
Spleen	12	27	14	0.086983344	0.570018507	0.14127082	0.120913017	0.029611351	0.035780382
Spleen	12	28	14	0.234666667	0.316444444	0.132444444	0.109333333	0.136888889	0.054222222
Spleen	12	29	15	0.227722772	0.211633663	0.112623762	0.243811881	0.117574257	0.066831683
Spleen	12	30	15	0.281081081	0.148108108	0.168648649	0.191351351	0.130810811	0.037837838
Spleen	12	31	16	0.188235294	0.188235294	0.184313725	0.258823529	0.088235294	0.058823529
Spleen	12	32	16	0.320863309	0.169784173	0.169784173	0.172661871	0.110791367	0.035971223
Blood	8	33	17	0.385047537	0.23681936	0.07346586	0.162921348	0.090319793	0.038461538
Blood	8	34	17	0.228391357	0.036914766	0.035414166	0.455882353	0.168067227	0.06482593
Blood	8	35	18	0.334595128	0.085747202	0.052501646	0.394996708	0.062870309	0.059907834
Blood	8	36	18	0.364855571	0.053988996	0.070495186	0.366918845	0.068088033	0.063961486
Blood	8	37	19	0.396860987	0.111787316	0.075912876	0.244394619	0.082959641	0.077514414
Blood	8	38	19	0.247376917	0.015536723	0.050645682	0.534301856	0.071428571	0.073244552
Spleen	8	33	17	0.316745124	0.145931406	0.07195696	0.197041022	0.073974445	0.176193679
Spleen	8	34	17	0.188235294	0.018627451	0.044117647	0.382352941	0.137254902	0.219607843
Spleen	8	35	18	0.233486943	0.069124424	0.092165899	0.293394777	0.10906298	0.193548387
Spleen	8	36	18	0.167357084	0.022369511	0.065451533	0.362054681	0.103562552	0.271748136
Spleen	8	37	19	0.311811024	0.078740157	0.211023622	0.272440945	0.020472441	0.100787402
Spleen	8	38	19	0.203501094	0.094091904	0.258205689	0.253829322	0.088621444	0.082056893
Blood	2	39	20	0.26275559	0.026562201	0.073189375	0.447353335	0.056564112	0.124020638
Blood	2	40	20	0.486571429	0.103428571	0.123428571	0.192285714	0.027428571	0.056571429
Blood	2	41	21	0.320120638	0.1227919	0.117621715	0.221887118	0.1227919	0.08056872
Blood	2	42	21	0.380259536	0.100668502	0.086511994	0.311049941	0.032638616	0.084152576
Blood	2	43	22	0.173501577	0.169295478	0.051524711	0.228180862	0.318611987	0.045215563
Blood	2	44	22	0.274566474	0.378612717	0.049132948	0.165462428	0.093208092	0.026734104
Spleen	2	39	20	0.240528634	0.047577093	0.23876652	0.28722467	0.064317181	0.111013216
Spleen	2	40	20	0.303265941	0.147744946	0.360808709	0.115085537	0.00622084	0.057542768
Spleen	2	41	21	0.253968254	0.066137566	0.296296296	0.16005291	0.12037037	0.096560847
Spleen	2	42	21	0.315621679	0.123273114	0.34325186	0.144527099	0.01381509	0.051009564
Spleen	2	43	22	0.263772955	0.10851419	0.260434057	0.248747913	0.061769616	0.048414023
Spleen	2	44	22	0.455390335	0.13197026	0.191449814	0.166356877	0.013011152	0.035315985
Blood	1	45	23	0.52031752	0.08013608	0.01001701	0.358911359	0.023814024	0.005670006
Blood	1	46	23	0.546992939	0.031531532	0.003774044	0.35926467	0.053810567	0.002921841
Blood	1	47	24	0.42745023	0.048940786	0.012889229	0.484877489	0.018121491	0.005997958
Blood	1	48	24	0.669001543	0.030155527	0.004986347	0.260477265	0.030986584	0.002968064
Blood	4	49	25	0.419287517	0.039895166	0.008008154	0.491021161	0.029169093	0.01092021
Blood	4	50	25	0.53471613	0.059593934	0.012532899	0.357876927	0.027697706	0.00739441
Blood	4	51	26	0.565599229	0.066402485	0.0137089	0.328478098	0.016921924	0.007282853
Blood	4	52	26	0.438347524	0.025701671	0.002680542	0.474456008	0.054556922	0.0029959
Spleen	1	45	23	0.449064449	0.184615385	0.093555094	0.249064449	0.013721414	0.00997921
Spleen	1	46	23	0.530041512	0.153375574	0.051562159	0.231155779	0.025125628	0.006991479
Spleen	1	47	24	0.407303371	0.158426966	0.088483146	0.321629213	0.008707865	0.014044944
Spleen	1	48	24	0.58975	0.157	0.05225	0.15775	0.03	0.0095
Spleen	4	49	25	0.336688475	0.129843986	0.091092099	0.373427277	0.033719175	0.034222446
Spleen	4	50	25	0.457916421	0.117716304	0.107710418	0.256621542	0.027663331	0.030606239
Spleen	4	51	26	0.460272685	0.147625764	0.105782793	0.230841561	0.030089328	0.023037142
Spleen	4	52	26	0.425918609	0.136309759	0.100355591	0.295930462	0.025681549	0.013433426
Blood	2	53	27	0.546696384	0.083471134	0.010353009	0.298439859	0.052843483	0.003522899
Blood	2	54	27	0.366085965	0.180153045	0.005617063	0.350537284	0.086698144	0.003663302
Blood	2	55	28	0.376502475	0.123497525	0.008484563	0.399127975	0.083549375	0.004360123
Blood	2	56	28	0.425026776	0.147090325	0.006604784	0.299178865	0.11370939	0.004284184
Blood	2	57	29	0.030113636	0.696022727	0.014772727	0.034090909	0.221022727	0.001704545
Blood	2	58	29	0.007282124	0.7329105	0.01010101	0.004933051	0.233262861	0.000704722
Spleen	2	53	27	0.515329899	0.141035075	0.07775325	0.224675006	0.02747118	0.006377238
Spleen	2	54	27	0.350172576	0.241920301	0.1079385	0.253216191	0.028553499	0.013492313
Spleen	2	55	28	0.343007916	0.182497801	0.112137203	0.328056288	0.022867194	0.008795075
Spleen	2	56	28	0.429045643	0.201659751	0.051037344	0.266804979	0.037344398	0.009543568
Spleen	2	57	29	0.010443864	0.906005222	0.041775457	0.007832898	0.033942559	0
Spleen	2	58	29	0.037383178	0.878504673	0.051401869	0	0.028037383	0
Blood	1	59	30	0.326487466	0.123829659	0.023255814	0.429175476	0.083962549	0.008758683
Blood	1	60	30	0.691160015	0.109101082	0.014546811	0.132413279	0.043267438	0.007086908
Blood	1	61	31	0.338110559	0.102661597	0.017256508	0.474115238	0.056449254	0.010821878
Blood	1	62	31	0.659768716	0.076384662	0.01552039	0.195678637	0.049908704	0.005782106
Blood	8	63	32	0.461852305	0.163402693	0.021827825	0.304569563	0.026927785	0.018359853
Blood	8	64	32	0.282669571	0.142501556	0.029247044	0.32078407	0.231642813	0.026602365
Blood	8	65	33	0.6552877	0.156431462	0.04451874	0.094140419	0.040119655	0.005278902
Blood	8	66	33	0.079519305	0.01661979	0.004346714	0.64612631	0.211454871	0.036819228
Spleen	1	59	30	0.331199069	0.180442375	0.11757858	0.325669383	0.034342258	0.007566938
Spleen	1	60	30	0.568930275	0.189189189	0.133318192	0.074721781	0.020440609	0.011355894
Spleen	1	61	31	0.304289183	0.216347451	0.068519018	0.367143243	0.036957108	0.008092797
Spleen	1	62	31	0.550963331	0.194220012	0.079397141	0.135643257	0.028899938	0.012585457
Spleen	8	63	32	0.308300395	0.268774704	0.136758893	0.233992095	0.032411067	0.018972332
Spleen	8	64	32	0.290572792	0.104415274	0.128878282	0.269689737	0.136634845	0.068615752
Spleen	8	65	33	0.469736161	0.21624418	0.111226073	0.095706156	0.085359545	0.02741852
Spleen	8	66	33	0.06256572	0.011041009	0.004206099	0.445846477	0.284963197	0.186645636
Blood	4	67	34	0.331364829	0.103237095	0.030621172	0.461067367	0.045275591	0.026902887
Blood	4	68	34	0.471271394	0.064995925	0.045028525	0.306642217	0.082518337	0.028117359
Blood	4	69	35	0.471830986	0.112676056	0.027464789	0.339612676	0.026056338	0.021126761
Blood	4	70	35	0.388844622	0.027888446	0.042549801	0.412270916	0.089243028	0.037609562
Blood	4	71	36	0.298403886	0.095998149	0.02752718	0.488086977	0.05759889	0.03030303
Blood	4	72	36	0.492395437	0.066539924	0.026344378	0.309342749	0.085822922	0.017925041
Spleen	4	67	34	0.246747797	0.190935795	0.180864457	0.298783047	0.039446076	0.039026437
Spleen	4	68	34	0.420289855	0.091032609	0.176630435	0.219202899	0.055253623	0.035778986
Spleen	4	69	35	0.329946783	0.214804064	0.122883406	0.269472666	0.033865506	0.026124819
Spleen	4	70	35	0.357424442	0.066360053	0.14586071	0.291721419	0.083771353	0.052890933
Spleen	4	71	36	0.167624021	0.042819843	0.023498695	0.428720627	0.161879896	0.174934726
Spleen	4	72	36	0.409529554	0.060313631	0.042822678	0.287092883	0.146562123	0.050060314
Spleen	0	73	0	0.695	0.171	0.134	0	0	0
Spleen	0	74	0	0.637	0.248	0.114	0	0	0
Spleen	0	75	0	0.599	0.246	0.15	0	0	0
Spleen	0	76	0	0.58	0.239	0.179	0	0	0
Spleen	0	77	0	0.607	0.239	0.151	0	0	0
Spleen	0	78	0	0.61	0.226	0.163	0	0	0
Spleen	0	79	0	0.574	0.272	0.153	0	0	0
Spleen	0	80	0	0.507	0.261	0.229	0	0	0
Blood	0	73	0	0.8	0.0963	0.0997	0	0	0
Blood	0	74	0	0.781	0.128	0.0882	0	0	0
Blood	0	75	0	0.781	0.125	0.0899	0	0	0
Blood	0	76	0	0.809	0.0816	0.102	0	0	0
Blood	0	77	0	0.817	0.0972	0.0842	0	0	0
Blood	0	78	0	0.722	0.199	0.0632	0	0	0
Blood	0	79	0	0.845	0.0773	0.0762	0	0	0
Blood	0	80	0	0.665	0.216	0.11	0	0	0
Blood	0	81	0	0.766	0.243	0.0225	0	0	0
Blood	0	82	0	0.686	0.332	0.029	0	0	0
Blood	0	83	0	0.712	0.283	0.0465	0	0	0
Blood	0	84	0	0.726	0.281	0.0341	0	0	0
Blood	0	85	0	0.794	0.213	0.0243	0	0	0
Spleen	0	81	0	0.786	0.199	0.0209	0	0	0
Spleen	0	82	0	0.732	0.238	0.0362	0	0	0
Spleen	0	83	0	0.774	0.18	0.0548	0	0	0
Spleen	0	84	0	0.792	0.177	0.0363	0	0	0
Spleen	0	85	0	0.776	0.185	0.0416	0	0	0
Blood	0	86	0	0.853	0.106	0.0399	0	0	0
Blood	0	87	0	0.834	0.123	0.0407	0	0	0
Blood	0	88	0	0.675	0.255	0.0628	0	0	0
Spleen	0	86	0	0.688	0.241	0.0683	0	0	0
Spleen	0	87	0	0.715	0.224	0.0593	0	0	0
Spleen	0	88	0	0.459	0.414	0.123	0	0	0
Blood	0	89	0	0.895	0.0676	0.0344	0	0	0
Blood	0	90	0	0.889	0.0788	0.0291	0	0	0
Blood	0	91	0	0.9	0.061	0.0377	0	0	0
Spleen	0	89	0	0.583	0.364	0.05	0	0	0
Spleen	0	90	0	0.637	0.308	0.0536	0	0	0
Spleen	0	91	0	0.667	0.237	0.0934	0	0	0
Blood	0	92	0	0.838	0.102	0.0685	0	0	0
Blood	0	93	0	0.814	0.101	0.093	0	0	0
Blood	0	94	0	0.858	0.121	0.0241	0	0	0
Blood	0	95	0	0.918	0.0527	0.0337	0	0	0
Spleen	0	92	0	0.614	0.216	0.178	0	0	0
Spleen	0	93	0	0.527	0.263	0.225	0	0	0
Spleen	0	94	0	0.66	0.191	0.156	0	0	0
Spleen	0	95	0	0.542	0.286	0.181	0	0	0
