## Supplementary resource 1 for "Probabilistic migration events drive transient tissue residency of lymphocytes during homeostasis": NK_parabiosis_data_thymus.csv

tissue	week	mouse	pair	host.nk.naive	host.nk.activ	host.nk.cd69p	donor.nk.naive	donor.nk.activ	donor.nk.cd69p
Blood	4	1	1	0.269774011	0.248587571	0.032015066	0.314500942	0.104519774	0.030131827
Blood	4	2	1	0.420088935	0.06539367	0.035574156	0.34318598	0.083180748	0.051268637
Blood	4	3	2	0.344754653	0.184433164	0.042301184	0.336928934	0.056472081	0.034052453
Blood	4	4	2	0.351356515	0.098395109	0.050630493	0.326518915	0.134505159	0.038020634
Blood	4	5	3	0.361904762	0.126817043	0.074185464	0.334837093	0.067669173	0.032080201
Blood	4	6	3	0.374301676	0.101873151	0.036148538	0.325994085	0.095957936	0.063752875
Blood	4	7	4	0.405905993	0.136117421	0.027433164	0.37655076	0.022016425	0.030753102
Blood	4	8	4	0.433668342	0.053015075	0.04321608	0.335929648	0.101507538	0.032160804
Blood	1	9	5	0.441202873	0.178635548	0.033213645	0.284111311	0.036355476	0.024685817
Blood	1	10	5	0.454050374	0.076923077	0.031313819	0.311095984	0.100068074	0.025187202
Blood	1	11	6	0.416931891	0.349458943	0.032463399	0.117759389	0.070019096	0.012094208
Blood	1	12	6	0.258431888	0.130968025	0.038107753	0.384581691	0.142356548	0.040297854
Thymus	4	2	1	0	0.29787234	0.617021277	0	0.085106383	0
Thymus	4	7	4	0.043478261	0.449275362	0.434782609	0.028985507	0.028985507	0.014492754
Thymus	4	8	4	0	0.333333333	0.606060606	0	0.060606061	0
Blood	8	13	7	0.320002342	0.113069446	0.060955615	0.348577117	0.058203537	0.095268767
Blood	8	14	7	0.374184856	0.052654271	0.116787928	0.302021019	0.08515225	0.068984101
Blood	8	15	8	0.345240491	0.165828134	0.07285168	0.289997988	0.05333065	0.067518615
Blood	8	16	8	0.316758379	0.035417709	0.114207104	0.333966983	0.089144572	0.111355678
Blood	8	17	9	0.263019694	0.139080963	0.073785558	0.343019694	0.068621444	0.110547046
Blood	8	18	9	0.363590678	0.05289277	0.131226836	0.275394183	0.105220177	0.072366355
Thymus	8	13	7	0	0.366666667	0.5	0	0.033333333	0.1
Thymus	8	14	7	0.211538462	0.102564103	0.448717949	0.070512821	0.057692308	0.108974359
Thymus	8	15	8	0.088888889	0.2	0.4	0.022222222	0.022222222	0.266666667
Thymus	8	16	8	0.079470199	0.105960265	0.490066225	0.01986755	0.052980132	0.251655629
Thymus	8	17	9	0.071428571	0.214285714	0.404761905	0.119047619	0.023809524	0.142857143
Thymus	8	18	9	0.094594595	0.202702703	0.513513514	0	0.067567568	0.121621622
Blood	12	19	10	0.240077589	0.121008654	0.052372426	0.492987168	0.044911967	0.046254849
Blood	12	20	10	0.534726368	0.08358209	0.035621891	0.258507463	0.064676617	0.021691542
Blood	12	21	11	0.424672489	0.079694323	0.055070354	0.361475012	0.026322174	0.049369238
Blood	12	22	11	0.350463822	0.036549165	0.066975881	0.363636364	0.101113173	0.071057514
Blood	12	23	12	0.480379747	0.133333333	0.060126582	0.258649789	0.035232068	0.031012658
Blood	12	24	12	0.277518131	0.031265109	0.0544722	0.431587429	0.112167607	0.090249799
Blood	12	25	13	0.407338597	0.095680446	0.033906177	0.391082211	0.039015327	0.024616814
Blood	12	26	13	0.414483087	0.031919962	0.036207718	0.387803716	0.085755121	0.038589805
Thymus	12	19	10	0.081632653	0.244897959	0.224489796	0.142857143	0.142857143	0.142857143
Thymus	12	20	10	0.058252427	0.291262136	0.417475728	0	0.087378641	0.145631068
Thymus	12	22	11	0.118110236	0.133858268	0.37007874	0.05511811	0.078740157	0.25984252
Thymus	12	23	12	0.102564103	0.179487179	0.487179487	0.025641026	0	0.205128205
Thymus	12	24	12	0.067164179	0.089552239	0.291044776	0.059701493	0.074626866	0.440298507
Thymus	12	25	13	0.02	0.24	0.36	0.06	0.1	0.22
Thymus	12	26	13	0.060240964	0.313253012	0.373493976	0.012048193	0.096385542	0.144578313
Blood	12	27	14	0.248635537	0.139680615	0.059025672	0.376389731	0.110167778	0.051748534
Blood	12	28	14	0.382206406	0.097864769	0.053380783	0.241637011	0.138434164	0.060142349
Blood	12	29	15	0.367218732	0.137921188	0.039120503	0.33837807	0.063392347	0.032838378
Blood	12	30	15	0.294273419	0.137702747	0.046673287	0.267792122	0.200595829	0.038728898
Blood	12	31	16	0.331581076	0.118075212	0.033158108	0.397492924	0.070359887	0.034371209
Blood	12	32	16	0.358433735	0.163654618	0.02811245	0.225150602	0.193524096	0.027108434
Thymus	12	27	14	0.023622047	0.299212598	0.346456693	0.039370079	0.125984252	0.165354331
Thymus	12	28	14	0.044444444	0.355555556	0.466666667	0.022222222	0.044444444	0.066666667
Thymus	12	29	15	0.016666667	0.4	0.25	0.05	0.066666667	0.216666667
Thymus	12	31	16	0.106666667	0.253333333	0.28	0.066666667	0.16	0.133333333
Thymus	12	32	16	0.144927536	0.376811594	0.31884058	0.014492754	0.057971014	0.072463768
Blood	8	33	17	0.385047537	0.23681936	0.07346586	0.162921348	0.090319793	0.038461538
Blood	8	34	17	0.228391357	0.036914766	0.035414166	0.455882353	0.168067227	0.06482593
Blood	8	35	18	0.334595128	0.085747202	0.052501646	0.394996708	0.062870309	0.059907834
Blood	8	36	18	0.364855571	0.053988996	0.070495186	0.366918845	0.068088033	0.063961486
Blood	8	37	19	0.396860987	0.111787316	0.075912876	0.244394619	0.082959641	0.077514414
Blood	8	38	19	0.247376917	0.015536723	0.050645682	0.534301856	0.071428571	0.073244552
Thymus	8	33	17	0.033333333	0.133333333	0.2	0	0.133333333	0.5
Thymus	8	34	17	0.032258065	0.032258065	0.096774194	0.032258065	0.258064516	0.516129032
Thymus	8	36	18	0.2	0.125	0.275	0.05	0.1	0.225
Thymus	8	37	19	0.033333333	0.066666667	0.166666667	0	0.266666667	0.433333333
Thymus	8	38	19	0.090909091	0.060606061	0.090909091	0.03030303	0.212121212	0.454545455
Blood	2	39	20	0.26275559	0.026562201	0.073189375	0.447353335	0.056564112	0.124020638
Blood	2	40	20	0.486571429	0.103428571	0.123428571	0.192285714	0.027428571	0.056571429
Blood	2	41	21	0.320120638	0.1227919	0.117621715	0.221887118	0.1227919	0.08056872
Blood	2	42	21	0.380259536	0.100668502	0.086511994	0.311049941	0.032638616	0.084152576
Blood	2	43	22	0.173501577	0.169295478	0.051524711	0.228180862	0.318611987	0.045215563
Blood	2	44	22	0.274566474	0.378612717	0.049132948	0.165462428	0.093208092	0.026734104
Thymus	2	39	20	0.016666667	0.166666667	0.65	0.033333333	0.016666667	0.1
Thymus	2	40	20	0	0.256410256	0.641025641	0.025641026	0.076923077	0
Thymus	2	41	21	0	0.117647059	0.794117647	0.029411765	0.058823529	0
Thymus	2	42	21	0	0.108108108	0.783783784	0.027027027	0	0
Thymus	2	44	22	0.081081081	0.243243243	0.567567568	0	0.027027027	0
Blood	1	45	23	0.52031752	0.08013608	0.01001701	0.358911359	0.023814024	0.005670006
Blood	1	46	23	0.546992939	0.031531532	0.003774044	0.35926467	0.053810567	0.002921841
Blood	1	47	24	0.42745023	0.048940786	0.012889229	0.484877489	0.018121491	0.005997958
Blood	1	48	24	0.669001543	0.030155527	0.004986347	0.260477265	0.030986584	0.002968064
Blood	4	49	25	0.419287517	0.039895166	0.008008154	0.491021161	0.029169093	0.01092021
Blood	4	50	25	0.53471613	0.059593934	0.012532899	0.357876927	0.027697706	0.00739441
Blood	4	51	26	0.565599229	0.066402485	0.0137089	0.328478098	0.016921924	0.007282853
Blood	4	52	26	0.438347524	0.025701671	0.002680542	0.474456008	0.054556922	0.0029959
Thymus	1	45	23	0.516	0.096	0.32	0.04	0.008	0.016
Thymus	1	46	23	0.527777778	0.166666667	0.194444444	0.027777778	0	0.027777778
Thymus	1	47	24	0.337837838	0.148648649	0.391891892	0.027027027	0.054054054	0.040540541
Thymus	1	48	24	0.527777778	0.138888889	0.277777778	0.027777778	0.027777778	0
Thymus	4	49	25	0.215189873	0.050632911	0.202531646	0.367088608	0.088607595	0.063291139
Thymus	4	50	25	0.485507246	0.130434783	0.188405797	0.137681159	0.007246377	0.050724638
Thymus	4	52	26	0.475	0.25	0.25	0.025	0	0
Blood	2	53	27	0.546696384	0.083471134	0.010353009	0.298439859	0.052843483	0.003522899
Blood	2	54	27	0.366085965	0.180153045	0.005617063	0.350537284	0.086698144	0.003663302
Blood	2	55	28	0.376502475	0.123497525	0.008484563	0.399127975	0.083549375	0.004360123
Blood	2	56	28	0.425026776	0.147090325	0.006604784	0.299178865	0.11370939	0.004284184
Blood	2	57	29	0.030113636	0.696022727	0.014772727	0.034090909	0.221022727	0.001704545
Blood	2	58	29	0.007282124	0.7329105	0.01010101	0.004933051	0.233262861	0.000704722
Thymus	2	53	27	0.4	0.288888889	0.244444444	0.011111111	0.066666667	0
Thymus	2	54	27	0.210526316	0.368421053	0.315789474	0.052631579	0	0.035087719
Thymus	2	55	28	0.208333333	0.229166667	0.5	0.020833333	0.041666667	0
Thymus	2	56	28	0.272727273	0.254545455	0.309090909	0.054545455	0.036363636	0.036363636
Blood	1	59	30	0.326487466	0.123829659	0.023255814	0.429175476	0.083962549	0.008758683
Blood	1	60	30	0.691160015	0.109101082	0.014546811	0.132413279	0.043267438	0.007086908
Blood	1	61	31	0.338110559	0.102661597	0.017256508	0.474115238	0.056449254	0.010821878
Blood	1	62	31	0.659768716	0.076384662	0.01552039	0.195678637	0.049908704	0.005782106
Blood	8	63	32	0.461852305	0.163402693	0.021827825	0.304569563	0.026927785	0.018359853
Blood	8	64	32	0.282669571	0.142501556	0.029247044	0.32078407	0.231642813	0.026602365
Blood	8	65	33	0.6552877	0.156431462	0.04451874	0.094140419	0.040119655	0.005278902
Blood	8	66	33	0.079519305	0.01661979	0.004346714	0.64612631	0.211454871	0.036819228
Thymus	1	59	30	0.04	0.4	0.5	0	0	0.04
Thymus	1	60	30	0.05	0.333333333	0.583333333	0	0.016666667	0
Thymus	1	61	31	0.118181818	0.527272727	0.327272727	0	0.054545455	0.009090909
Thymus	1	62	31	0.118644068	0.457627119	0.43220339	0.008474576	0.008474576	0.008474576
Thymus	8	63	32	0.147058824	0.382352941	0.323529412	0.058823529	0.088235294	0.029411765
Thymus	8	64	32	0.147368421	0.242105263	0.221052632	0.126315789	0.084210526	0.189473684
Thymus	8	65	33	0.111111111	0.349206349	0.285714286	0.015873016	0.158730159	0.071428571
Thymus	8	66	33	0	0.059701493	0	0.179104478	0.417910448	0.373134328
Blood	4	67	34	0.331364829	0.103237095	0.030621172	0.461067367	0.045275591	0.026902887
Blood	4	68	34	0.471271394	0.064995925	0.045028525	0.306642217	0.082518337	0.028117359
Blood	4	69	35	0.471830986	0.112676056	0.027464789	0.339612676	0.026056338	0.021126761
Blood	4	70	35	0.388844622	0.027888446	0.042549801	0.412270916	0.089243028	0.037609562
Blood	4	71	36	0.298403886	0.095998149	0.02752718	0.488086977	0.05759889	0.03030303
Blood	4	72	36	0.492395437	0.066539924	0.026344378	0.309342749	0.085822922	0.017925041
Thymus	4	67	34	0.044444444	0.511111111	0.333333333	0.088888889	0	0.022222222
Thymus	4	68	34	0.244444444	0.185185185	0.288888889	0.140740741	0.037037037	0.103703704
Thymus	4	69	35	0.260273973	0.109589041	0.424657534	0.082191781	0.01369863	0.082191781
Thymus	4	70	35	0.379310345	0.103448276	0.219827586	0.189655172	0.030172414	0.077586207
Thymus	4	71	36	0.063829787	0.007092199	0.063829787	0.326241135	0.234042553	0.304964539
Thymus	4	72	36	0.087378641	0.038834951	0.106796117	0.203883495	0.27184466	0.281553398
Blood	0	73	0	0.8	0.0963	0.0997	0	0	0
Blood	0	74	0	0.781	0.128	0.0882	0	0	0
Blood	0	75	0	0.781	0.125	0.0899	0	0	0
Blood	0	76	0	0.809	0.0816	0.102	0	0	0
Blood	0	77	0	0.817	0.0972	0.0842	0	0	0
Blood	0	78	0	0.722	0.199	0.0632	0	0	0
Blood	0	79	0	0.845	0.0773	0.0762	0	0	0
Blood	0	80	0	0.665	0.216	0.11	0	0	0
Thymus	0	73	0	0.287	0.191	0.532	0	0	0
Thymus	0	74	0	0.271	0.208	0.5	0	0	0
Thymus	0	75	0	0.299	0.208	0.506	0	0	0
Thymus	0	76	0	0.207	0.182	0.612	0	0	0
Thymus	0	77	0	0.275	0.255	0.471	0	0	0
Thymus	0	78	0	0.19	0.19	0.621	0	0	0
Thymus	0	79	0	0.203	0.253	0.544	0	0	0
Thymus	0	80	0	0.1	0.4	0.5	0	0	0
Blood	0	81	0	0.766	0.243	0.0225	0	0	0
Blood	0	82	0	0.686	0.332	0.029	0	0	0
Blood	0	83	0	0.712	0.283	0.0465	0	0	0
Blood	0	84	0	0.726	0.281	0.0341	0	0	0
Blood	0	85	0	0.794	0.213	0.0243	0	0	0
Thymus	0	82	0	0.27	0.27	0.459	0	0	0
Thymus	0	83	0	0.242	0.333	0.364	0	0	0
Thymus	0	84	0	0.317	0.22	0.463	0	0	0
Thymus	0	85	0	0.2	0.267	0.533	0	0	0
Blood	0	86	0	0.853	0.106	0.0399	0	0	0
Blood	0	87	0	0.834	0.123	0.0407	0	0	0
Blood	0	88	0	0.675	0.255	0.0628	0	0	0
Thymus	0	87	0	0.0411	0.352	0.606	0	0	0
Thymus	0	88	0	0.117	0.567	0.311	0	0	0
Thymus	0	86	0	0.0916	0.524	0.381	0	0	0
Blood	0	89	0	0.895	0.0676	0.0344	0	0	0
Blood	0	90	0	0.889	0.0788	0.0291	0	0	0
Blood	0	91	0	0.9	0.061	0.0377	0	0	0
Thymus	0	89	0	0.208	0.51	0.281	0	0	0
Thymus	0	90	0	0.215	0.523	0.234	0	0	0
Thymus	0	91	0	0.226	0.419	0.347	0	0	0
Blood	0	92	0	0.838	0.102	0.0685	0	0	0
Blood	0	93	0	0.814	0.101	0.093	0	0	0
Blood	0	94	0	0.858	0.121	0.0241	0	0	0
Blood	0	95	0	0.918	0.0527	0.0337	0	0	0
Thymus	0	92	0	0.178	0.425	0.391	0	0	0
Thymus	0	93	0	0.117	0.426	0.462	0	0	0
Thymus	0	94	0	0.223	0.452	0.33	0	0	0
Thymus	0	95	0	0.255	0.409	0.364	0	0	0
