## Supplementary resource 1 for "Probabilistic migration events drive transient tissue residency of lymphocytes during homeostasis": NK_parabiosis_data_wat.csv

tissue	week	mouse	pair	host.nk.naive	host.nk.activ	host.nk.cd69p	donor.nk.naive	donor.nk.activ	donor.nk.cd69p
Blood	4	1	1	0.269774011	0.248587571	0.032015066	0.314500942	0.104519774	0.030131827
Blood	4	2	1	0.420088935	0.06539367	0.035574156	0.34318598	0.083180748	0.051268637
Blood	4	3	2	0.344754653	0.184433164	0.042301184	0.336928934	0.056472081	0.034052453
Blood	4	4	2	0.351356515	0.098395109	0.050630493	0.326518915	0.134505159	0.038020634
Blood	4	5	3	0.361904762	0.126817043	0.074185464	0.334837093	0.067669173	0.032080201
Blood	4	6	3	0.374301676	0.101873151	0.036148538	0.325994085	0.095957936	0.063752875
Blood	4	7	4	0.405905993	0.136117421	0.027433164	0.37655076	0.022016425	0.030753102
Blood	4	8	4	0.433668342	0.053015075	0.04321608	0.335929648	0.101507538	0.032160804
Blood	1	9	5	0.441202873	0.178635548	0.033213645	0.284111311	0.036355476	0.024685817
Blood	1	10	5	0.454050374	0.076923077	0.031313819	0.311095984	0.100068074	0.025187202
Blood	1	11	6	0.416931891	0.349458943	0.032463399	0.117759389	0.070019096	0.012094208
Blood	1	12	6	0.258431888	0.130968025	0.038107753	0.384581691	0.142356548	0.040297854
WAT	4	1	1	0.03340687	0.504569808	0.399621809	0.015442799	0.023006618	0.024267255
WAT	4	2	1	0.253373313	0.175412294	0.146926537	0.227886057	0.163418291	0.026986507
WAT	4	3	2	0.094101124	0.382724719	0.418539326	0.045646067	0.02247191	0.037219101
WAT	4	4	2	0.15015015	0.145645646	0.484984985	0.117117117	0.072072072	0.025525526
WAT	4	5	3	0.040713455	0.293912369	0.58898798	0.023264831	0.012795657	0.040713455
WAT	4	6	3	0.081210191	0.130175159	0.308519108	0.049363057	0.287420382	0.142117834
WAT	4	7	4	0.135076253	0.373275236	0.192447349	0.153957879	0.070442992	0.073347858
WAT	4	8	4	0.260259179	0.207343413	0.219222462	0.123110151	0.115550756	0.071274298
WAT	1	9	5	0.101416287	0.571320182	0.294385432	0.022003035	0.00809307	0.002529084
WAT	1	10	5	0.270833333	0.162677305	0.245124113	0.11214539	0.183953901	0.024822695
WAT	1	11	6	0.277730737	0.457239627	0.234546994	0.019475021	0.009314141	0.00084674
WAT	1	12	6	0.178687459	0.113060429	0.449642625	0.124106563	0.114359974	0.018193632
Blood	8	13	7	0.320002342	0.113069446	0.060955615	0.348577117	0.058203537	0.095268767
Blood	8	14	7	0.374184856	0.052654271	0.116787928	0.302021019	0.08515225	0.068984101
Blood	8	15	8	0.345240491	0.165828134	0.07285168	0.289997988	0.05333065	0.067518615
Blood	8	16	8	0.316758379	0.035417709	0.114207104	0.333966983	0.089144572	0.111355678
Blood	8	17	9	0.263019694	0.139080963	0.073785558	0.343019694	0.068621444	0.110547046
Blood	8	18	9	0.363590678	0.05289277	0.131226836	0.275394183	0.105220177	0.072366355
WAT	8	13	7	0.106951872	0.323147441	0.33460657	0.127578304	0.026737968	0.08250573
WAT	8	14	7	0.227771011	0.238733252	0.237515225	0.158343484	0.06090134	0.075517661
WAT	8	15	8	0.132051282	0.348717949	0.347435897	0.082051282	0.020512821	0.066666667
WAT	8	16	8	0.116197183	0.388497653	0.245305164	0.095070423	0.080985915	0.072769953
WAT	8	17	9	0.064951768	0.465594855	0.309967846	0.065594855	0.018649518	0.076527331
WAT	8	18	9	0.173515982	0.262557078	0.29109589	0.124429224	0.052511416	0.100456621
Blood	12	19	10	0.240077589	0.121008654	0.052372426	0.492987168	0.044911967	0.046254849
Blood	12	20	10	0.534726368	0.08358209	0.035621891	0.258507463	0.064676617	0.021691542
Blood	12	21	11	0.424672489	0.079694323	0.055070354	0.361475012	0.026322174	0.049369238
Blood	12	22	11	0.350463822	0.036549165	0.066975881	0.363636364	0.101113173	0.071057514
Blood	12	23	12	0.480379747	0.133333333	0.060126582	0.258649789	0.035232068	0.031012658
Blood	12	24	12	0.277518131	0.031265109	0.0544722	0.431587429	0.112167607	0.090249799
Blood	12	25	13	0.407338597	0.095680446	0.033906177	0.391082211	0.039015327	0.024616814
Blood	12	26	13	0.414483087	0.031919962	0.036207718	0.387803716	0.085755121	0.038589805
WAT	12	19	10	0.03030303	0.363636364	0.375757576	0.139393939	0.078787879	0.006060606
WAT	12	20	10	0.203703704	0.469907407	0.145833333	0.087962963	0.074074074	0.016203704
WAT	12	21	11	0.150442478	0.460176991	0.150442478	0.10619469	0.115044248	0.026548673
WAT	12	22	11	0.186666667	0.133333333	0.313333333	0.186666667	0.08	0.093333333
WAT	12	23	12	0.198594025	0.312829525	0.342706503	0.075571178	0.019332162	0.04745167
WAT	12	24	12	0.119081779	0.121233859	0.289096126	0.176470588	0.088235294	0.205882353
WAT	12	25	13	0.059660213	0.453970763	0.350059265	0.040695377	0.032398262	0.06835243
WAT	12	26	13	0.126447017	0.267141585	0.31522707	0.099732858	0.110418522	0.078361532
Blood	12	27	14	0.248635537	0.139680615	0.059025672	0.376389731	0.110167778	0.051748534
Blood	12	28	14	0.382206406	0.097864769	0.053380783	0.241637011	0.138434164	0.060142349
Blood	12	29	15	0.367218732	0.137921188	0.039120503	0.33837807	0.063392347	0.032838378
Blood	12	30	15	0.294273419	0.137702747	0.046673287	0.267792122	0.200595829	0.038728898
Blood	12	31	16	0.331581076	0.118075212	0.033158108	0.397492924	0.070359887	0.034371209
Blood	12	32	16	0.358433735	0.163654618	0.02811245	0.225150602	0.193524096	0.027108434
WAT	12	27	14	0.120829576	0.238052299	0.383228133	0.118124436	0.045085663	0.079350766
WAT	12	28	14	0.131506849	0.147945205	0.463013699	0.054794521	0.082191781	0.079452055
WAT	12	29	15	0.145935961	0.166256158	0.4341133	0.142241379	0.032019704	0.068965517
WAT	12	30	15	0.211496746	0.180585683	0.270065076	0.155639913	0.097071584	0.056941432
WAT	12	31	16	0.132876125	0.153450493	0.417916845	0.158165452	0.031718817	0.092156022
WAT	12	32	16	0.201142857	0.188	0.410857143	0.082857143	0.069714286	0.028571429
Blood	8	33	17	0.385047537	0.23681936	0.07346586	0.162921348	0.090319793	0.038461538
Blood	8	34	17	0.228391357	0.036914766	0.035414166	0.455882353	0.168067227	0.06482593
Blood	8	35	18	0.334595128	0.085747202	0.052501646	0.394996708	0.062870309	0.059907834
Blood	8	36	18	0.364855571	0.053988996	0.070495186	0.366918845	0.068088033	0.063961486
Blood	8	37	19	0.396860987	0.111787316	0.075912876	0.244394619	0.082959641	0.077514414
Blood	8	38	19	0.247376917	0.015536723	0.050645682	0.534301856	0.071428571	0.073244552
WAT	8	33	17	0.178899083	0.059633028	0.171253823	0.20030581	0.093272171	0.290519878
WAT	8	34	17	0.128550075	0.014947683	0.050822123	0.273542601	0.171898356	0.34529148
WAT	8	36	18	0.176153846	0.023076923	0.153846154	0.151538462	0.100769231	0.389230769
WAT	8	37	19	0.112911392	0.039493671	0.127088608	0.17721519	0.117468354	0.418227848
WAT	8	38	19	0.091020159	0.00855223	0.070250458	0.222357972	0.124618204	0.478924863
Blood	2	39	20	0.26275559	0.026562201	0.073189375	0.447353335	0.056564112	0.124020638
Blood	2	40	20	0.486571429	0.103428571	0.123428571	0.192285714	0.027428571	0.056571429
Blood	2	41	21	0.320120638	0.1227919	0.117621715	0.221887118	0.1227919	0.08056872
Blood	2	42	21	0.380259536	0.100668502	0.086511994	0.311049941	0.032638616	0.084152576
Blood	2	43	22	0.173501577	0.169295478	0.051524711	0.228180862	0.318611987	0.045215563
Blood	2	44	22	0.274566474	0.378612717	0.049132948	0.165462428	0.093208092	0.026734104
WAT	2	39	20	0.151898734	0.109177215	0.273734177	0.262658228	0.10443038	0.091772152
WAT	2	40	20	0.313659359	0.148397976	0.332209106	0.116357504	0.020236088	0.064080944
WAT	2	41	21	0.296875	0.04375	0.24375	0.18125	0.1	0.13125
WAT	2	42	21	0.162790698	0.209302326	0.395348837	0.098837209	0.01744186	0.110465116
WAT	2	43	22	0.188175919	0.062004326	0.352559481	0.230713771	0.095890411	0.065609229
WAT	2	44	22	0.218074656	0.290766208	0.337917485	0.096267191	0.011787819	0.033398821
Blood	1	45	23	0.52031752	0.08013608	0.01001701	0.358911359	0.023814024	0.005670006
Blood	1	46	23	0.546992939	0.031531532	0.003774044	0.35926467	0.053810567	0.002921841
Blood	1	47	24	0.42745023	0.048940786	0.012889229	0.484877489	0.018121491	0.005997958
Blood	1	48	24	0.669001543	0.030155527	0.004986347	0.260477265	0.030986584	0.002968064
Blood	4	49	25	0.419287517	0.039895166	0.008008154	0.491021161	0.029169093	0.01092021
Blood	4	50	25	0.53471613	0.059593934	0.012532899	0.357876927	0.027697706	0.00739441
Blood	4	51	26	0.565599229	0.066402485	0.0137089	0.328478098	0.016921924	0.007282853
Blood	4	52	26	0.438347524	0.025701671	0.002680542	0.474456008	0.054556922	0.0029959
WAT	1	45	23	0.294860994	0.295703454	0.219039596	0.109519798	0.069081719	0.01095198
WAT	1	46	23	0.414835165	0.298534799	0.135531136	0.116300366	0.029304029	0.004578755
WAT	1	47	24	0.203071672	0.342434585	0.083617747	0.137656428	0.204778157	0.0221843
WAT	1	48	24	0.401519415	0.333708497	0.143218908	0.097636466	0.01997749	0.002532358
WAT	4	49	25	0.314401623	0.072616633	0.118864097	0.379310345	0.043407708	0.069776876
WAT	4	50	25	0.321565618	0.26247122	0.18495779	0.179585572	0.031465848	0.018419033
WAT	4	51	26	0.155895197	0.377729258	0.241048035	0.09650655	0.101310044	0.02489083
WAT	4	52	26	0.155166611	0.561427129	0.12150791	0.134634803	0.020531807	0.005048805
Blood	2	53	27	0.546696384	0.083471134	0.010353009	0.298439859	0.052843483	0.003522899
Blood	2	54	27	0.366085965	0.180153045	0.005617063	0.350537284	0.086698144	0.003663302
Blood	2	55	28	0.376502475	0.123497525	0.008484563	0.399127975	0.083549375	0.004360123
Blood	2	56	28	0.425026776	0.147090325	0.006604784	0.299178865	0.11370939	0.004284184
Blood	2	57	29	0.030113636	0.696022727	0.014772727	0.034090909	0.221022727	0.001704545
Blood	2	58	29	0.007282124	0.7329105	0.01010101	0.004933051	0.233262861	0.000704722
WAT	2	53	27	0.237869198	0.422292546	0.158403657	0.104078762	0.061357243	0.012482419
WAT	2	54	27	0.241615109	0.388798437	0.099316184	0.188212309	0.072289157	0.007815044
WAT	2	55	28	0.134559535	0.514036786	0.162052275	0.097192643	0.084801549	0.004453049
WAT	2	56	28	0.253182461	0.415558699	0.057142857	0.164922207	0.105799151	0.001980198
WAT	2	57	29	0.007758621	0.782327586	0.142672414	0.006465517	0.059482759	0.000862069
WAT	2	58	29	0.010958904	0.740273973	0.055342466	0.002739726	0.185753425	0.001643836
Blood	1	59	30	0.326487466	0.123829659	0.023255814	0.429175476	0.083962549	0.008758683
Blood	1	60	30	0.691160015	0.109101082	0.014546811	0.132413279	0.043267438	0.007086908
Blood	1	61	31	0.338110559	0.102661597	0.017256508	0.474115238	0.056449254	0.010821878
Blood	1	62	31	0.659768716	0.076384662	0.01552039	0.195678637	0.049908704	0.005782106
Blood	8	63	32	0.461852305	0.163402693	0.021827825	0.304569563	0.026927785	0.018359853
Blood	8	64	32	0.282669571	0.142501556	0.029247044	0.32078407	0.231642813	0.026602365
Blood	8	65	33	0.6552877	0.156431462	0.04451874	0.094140419	0.040119655	0.005278902
Blood	8	66	33	0.079519305	0.01661979	0.004346714	0.64612631	0.211454871	0.036819228
WAT	1	59	30	0.34207765	0.334732424	0.19412382	0.098635887	0.026232949	0.006295908
WAT	1	60	30	0.508080808	0.272727273	0.128282828	0.051515152	0.037373737	0
WAT	1	62	31	0.444322545	0.345584202	0.136588042	0.049369172	0.025233132	0.001645639
WAT	8	63	32	0.212057336	0.325042159	0.266020236	0.131956155	0.024873524	0.024030354
WAT	8	64	32	0.165513264	0.110438293	0.382929642	0.145040369	0.067762399	0.117070358
WAT	8	65	33	0.311176628	0.131064058	0.20369874	0.103993567	0.099437148	0.150629858
WAT	8	66	33	0.032065623	0.010688541	0.008948546	0.272682078	0.312204822	0.348247576
Blood	4	67	34	0.331364829	0.103237095	0.030621172	0.461067367	0.045275591	0.026902887
Blood	4	68	34	0.471271394	0.064995925	0.045028525	0.306642217	0.082518337	0.028117359
Blood	4	69	35	0.471830986	0.112676056	0.027464789	0.339612676	0.026056338	0.021126761
Blood	4	70	35	0.388844622	0.027888446	0.042549801	0.412270916	0.089243028	0.037609562
Blood	4	71	36	0.298403886	0.095998149	0.02752718	0.488086977	0.05759889	0.03030303
Blood	4	72	36	0.492395437	0.066539924	0.026344378	0.309342749	0.085822922	0.017925041
WAT	4	67	34	0.1	0.466666667	0.285714286	0.052380952	0.057142857	0.038095238
WAT	4	68	34	0.163398693	0.460784314	0.18627451	0.055555556	0.114379085	0.019607843
WAT	4	69	35	0.132720105	0.429697766	0.320630749	0.056504599	0.02890933	0.03022339
WAT	4	70	35	0.182907348	0.288338658	0.261980831	0.134185304	0.06629393	0.063099042
WAT	4	71	36	0.108013937	0.412311266	0.31358885	0.081300813	0.045296167	0.032520325
WAT	4	72	36	0.278481013	0.434177215	0.092405063	0.112658228	0.069620253	0.012658228
WAT	0	73	0	0.454	0.254	0.296	0	0	0
WAT	0	74	0	0.567	0.203	0.236	0	0	0
WAT	0	75	0	0.44	0.274	0.283	0	0	0
WAT	0	76	0	0.584	0.188	0.234	0	0	0
WAT	0	77	0	0.28	0.48	0.246	0	0	0
WAT	0	78	0	0.364	0.313	0.326	0	0	0
WAT	0	79	0	0.307	0.457	0.234	0	0	0
WAT	0	80	0	0.223	0.443	0.336	0	0	0
Blood	0	73	0	0.8	0.0963	0.0997	0	0	0
Blood	0	74	0	0.781	0.128	0.0882	0	0	0
Blood	0	75	0	0.781	0.125	0.0899	0	0	0
Blood	0	76	0	0.809	0.0816	0.102	0	0	0
Blood	0	77	0	0.817	0.0972	0.0842	0	0	0
Blood	0	78	0	0.722	0.199	0.0632	0	0	0
Blood	0	79	0	0.845	0.0773	0.0762	0	0	0
Blood	0	80	0	0.665	0.216	0.11	0	0	0
Blood	0	81	0	0.766	0.243	0.0225	0	0	0
Blood	0	82	0	0.686	0.332	0.029	0	0	0
Blood	0	83	0	0.712	0.283	0.0465	0	0	0
Blood	0	84	0	0.726	0.281	0.0341	0	0	0
Blood	0	85	0	0.794	0.213	0.0243	0	0	0
WAT	0	81	0	0.39	0.433	0.176	0	0	0
WAT	0	82	0	0.397	0.399	0.202	0	0	0
WAT	0	83	0	0.364	0.415	0.22	0	0	0
WAT	0	84	0	0.3	0.449	0.248	0	0	0
WAT	0	85	0	0.339	0.38	0.285	0	0	0
Blood	0	86	0	0.853	0.106	0.0399	0	0	0
Blood	0	87	0	0.834	0.123	0.0407	0	0	0
Blood	0	88	0	0.675	0.255	0.0628	0	0	0
WAT	0	88	0	0.456	0.211	0.333	0	0	0
WAT	0	86	0	0.456	0.304	0.24	0	0	0
WAT	0	87	0	0.38	0.383	0.238	0	0	0
Blood	0	89	0	0.895	0.0676	0.0344	0	0	0
Blood	0	90	0	0.889	0.0788	0.0291	0	0	0
Blood	0	91	0	0.9	0.061	0.0377	0	0	0
WAT	0	89	0	0.437	0.411	0.149	0	0	0
WAT	0	90	0	0.547	0.209	0.243	0	0	0
WAT	0	91	0	0.491	0.316	0.193	0	0	0
Blood	0	92	0	0.838	0.102	0.0685	0	0	0
Blood	0	93	0	0.814	0.101	0.093	0	0	0
Blood	0	94	0	0.858	0.121	0.0241	0	0	0
Blood	0	95	0	0.918	0.0527	0.0337	0	0	0
WAT	0	92	0	0.16	0.607	0.241	0	0	0
WAT	0	93	0	0.169	0.535	0.306	0	0	0
WAT	0	94	0	0.187	0.448	0.373	0	0	0
WAT	0	95	0	0.218	0.447	0.345	0	0	0
