## Supplementary resource 1 for "Probabilistic migration events drive transient tissue residency of lymphocytes during homeostasis": Tconv_parabiosis_data_adrenals.csv

tissue	week	mouse	pair	host.tconv.naive	host.tconv.activ	host.tconv.cd69p	donor.tconv.naive	donor.tconv.activ	donor.tconv.cd69p
Adrenals	4	1	1	0.084142395	0.30420712	0.359223301	0.051779935	0.171521036	0.019417476
Adrenals	4	2	1	0.058917197	0.191082803	0.363057325	0.050955414	0.275477707	0.047770701
Adrenals	4	3	2	0.061797753	0.280898876	0.398876404	0.04494382	0.174157303	0.033707865
Adrenals	4	4	2	0.069767442	0.197209302	0.466976744	0.064186047	0.176744186	0.021395349
Adrenals	4	5	3	0.092592593	0.212962963	0.467592593	0.023148148	0.148148148	0.050925926
Adrenals	4	6	3	0.059288538	0.229249012	0.403162055	0.063241107	0.225296443	0.011857708
Adrenals	4	7	4	0.025104603	0.217573222	0.573221757	0.016736402	0.158995816	0.008368201
Adrenals	4	8	4	0.018518519	0.168518519	0.542592593	0.035185185	0.17037037	0.064814815
Adrenals	1	9	5	0.079234973	0.303278689	0.349726776	0.049180328	0.172131148	0.043715847
Adrenals	1	10	5	0.041474654	0.32718894	0.447004608	0.034562212	0.133640553	0.013824885
Adrenals	1	11	6	0.03030303	0.414141414	0.434343434	0.01010101	0.070707071	0.04040404
Adrenals	1	12	6	0.116346154	0.123076923	0.704807692	0.023076923	0.024038462	0.003846154
Blood	4	1	1	0.453989362	0.130585106	0.002925532	0.312765957	0.09787234	0.000797872
Blood	4	2	1	0.338477366	0.077160494	0.001345362	0.473725863	0.107470719	0.001424501
Blood	4	3	2	0.474909091	0.095854545	0.001672727	0.346909091	0.078327273	0.000727273
Blood	4	4	2	0.361630595	0.074105204	0.001050641	0.477551306	0.083140716	0.000560342
Blood	4	5	3	0.584025559	0.075079872	0.002236422	0.285463259	0.052236422	0.000638978
Blood	4	6	3	0.314112437	0.070850982	0.000481325	0.534174047	0.079322295	0.000866384
Blood	4	7	4	0.411670762	0.18980344	0.004668305	0.238697789	0.154054054	0.0002457
Blood	4	8	4	0.261204996	0.164217487	0.000734754	0.401175606	0.170279206	0.002020573
Blood	1	9	5	0.472158416	0.093386139	0.001821782	0.384237624	0.04609901	0.000475248
Blood	1	10	5	0.447337703	0.068869534	0.000808117	0.420939212	0.060878154	0.000628536
Blood	1	11	6	0.604092012	0.082649405	0.000809155	0.278927292	0.032828575	0.000462374
Blood	1	12	6	0.331372073	0.065692102	0.000363945	0.511646245	0.085648429	0.00097052
Adrenals	8	13	7	0.211864407	0.296610169	0.279661017	0.093220339	0.118644068	0.008474576
Adrenals	8	14	7	0.077448747	0.127562642	0.382687927	0.120728929	0.243735763	0.047835991
Adrenals	8	15	8	0.292889391	0.217268623	0.120767494	0.19751693	0.119638826	0.049097065
Adrenals	8	16	8	0.153409091	0.153409091	0.164772727	0.227272727	0.267045455	0.034090909
Adrenals	8	17	9	0.270408163	0.219387755	0.168367347	0.198979592	0.132653061	0.010204082
Adrenals	8	18	9	0.2	0.142857143	0.234285714	0.251428571	0.097142857	0.074285714
Blood	8	13	7	0.495712656	0.105867113	0.000703997	0.346127311	0.048955972	0.000563198
Blood	8	14	7	0.380542933	0.052902695	0.000568004	0.46877938	0.095738013	0.000646349
Blood	8	15	8	0.438775696	0.165233828	0.00069067	0.317835657	0.074101674	0.00032716
Blood	8	16	8	0.409610224	0.052357827	0.001009585	0.427629393	0.106658147	0.000984026
Blood	8	17	9	0.406959623	0.124675971	0.000642873	0.400033181	0.065324236	0.000601398
Blood	8	18	9	0.424278106	0.081662965	0.000762705	0.367382985	0.123103273	0.000709182
Adrenals	12	19	10	0.077114428	0.106965174	0.55721393	0.144278607	0.099502488	0.017412935
Adrenals	12	20	10	0.029333333	0.114666667	0.101333333	0.034666667	0.090666667	0.632
Adrenals	12	21	11	0.075609756	0.147560976	0.704878049	0.024390244	0.032926829	0.012195122
Adrenals	12	22	11	0.134636265	0.080890337	0.050488599	0.17155266	0.123778502	0.433224756
Adrenals	12	23	12	0.048484848	0.125252525	0.771717172	0.016161616	0.034343434	0.002020202
Adrenals	12	24	12	0.04084507	0.023943662	0.047887324	0.1	0.085915493	0.702816901
Adrenals	12	25	13	0.029177719	0.058355438	0.863395225	0.00530504	0.035809019	0.00928382
Adrenals	12	26	13	0.058260176	0.082202713	0.238627294	0.046288907	0.101356744	0.474062251
Blood	12	19	10	0.379968442	0.082462995	0.003831993	0.469494327	0.062100834	0.00078894
Blood	12	20	10	0.549514759	0.045098895	0.000537291	0.350112495	0.053292589	0.000705195
Blood	12	21	11	0.534804654	0.117178112	0.000849966	0.301503561	0.044051701	0.000322401
Blood	12	22	11	0.360507104	0.040584033	0.001569982	0.504592197	0.091176701	0.000431745
Blood	12	23	12	0.653525622	0.116850878	0.001182103	0.198297772	0.028252261	0.000591051
Blood	12	24	12	0.224681582	0.02017841	0.001097171	0.670371607	0.081953919	0.001049468
Blood	12	25	13	0.51237779	0.090536801	0.00051651	0.352222837	0.042685851	0.000147574
Blood	12	26	13	0.374665376	0.047673293	0.000170872	0.487326992	0.088967363	0.000284787
Adrenals	12	27	14	0.180851064	0.239361702	0.212765957	0.127659574	0.138297872	0.085106383
Adrenals	12	28	14	0.279773157	0.107750473	0.122873346	0.308128544	0.099558916	0.06868305
Adrenals	12	29	15	0.178571429	0.234126984	0.162698413	0.134920635	0.21031746	0.063492063
Adrenals	12	30	15	0.086956522	0.173913043	0.391304348	0.086956522	0.195652174	0.065217391
Adrenals	12	31	16	0.155555556	0.317777778	0.135555556	0.124444444	0.235555556	0.028888889
Adrenals	12	32	16	0.170157068	0.138743455	0.259162304	0.188481675	0.191099476	0.044502618
Blood	12	27	14	0.442373635	0.111823724	0.000857252	0.385604521	0.054038608	0.000539751
Blood	12	28	14	0.406215263	0.042530569	0.000773283	0.482963607	0.063505872	0.000773283
Blood	12	29	15	0.466052169	0.075260132	0.001567919	0.40328788	0.049935858	0.000570153
Blood	12	30	15	0.460817811	0.066681362	0.000881737	0.386311033	0.08095448	0.000826628
Blood	12	31	16	0.525442925	0.083569291	0.001496643	0.339859235	0.045384678	0.000444948
Blood	12	32	16	0.280890938	0.151154576	0.001227085	0.351801584	0.210612427	0.001078348
Adrenals	8	33	17	0.189655172	0.137931034	0.103448276	0.051724138	0.120689655	0.379310345
Adrenals	8	34	17	0.107806691	0.144981413	0.022304833	0.163568773	0.353159851	0.204460967
Adrenals	8	35	18	0.175	0.2	0.07	0.15	0.155	0.25
Adrenals	8	36	18	0.165991903	0.157894737	0.056680162	0.259109312	0.165991903	0.194331984
Adrenals	8	37	19	0.322580645	0.161290323	0.016129032	0.112903226	0.096774194	0.290322581
Adrenals	8	38	19	0.163218391	0.085057471	0.002298851	0.289655172	0.344827586	0.098850575
Blood	8	33	17	0.589322973	0.117922153	0.0015109	0.248291244	0.040362616	0.000719476
Blood	8	34	17	0.218706084	0.032373913	0.00026024	0.631135169	0.114661948	0.000936866
Blood	8	35	18	0.190904263	0.389053254	0.000568958	0.128622364	0.284782279	0.000303444
Blood	8	36	18	0.312643972	0.078512926	0.000575889	0.512221653	0.094509854	0.000511902
Blood	8	37	19	0.6034987	0.069432409	0.000704073	0.273775997	0.051018198	0.000649913
Blood	8	38	19	0.225911622	0.04383809	0.000451422	0.618799218	0.108993329	0.000852686
Adrenals	2	39	20	0.175438596	0.162280702	0.293859649	0.228070175	0.109649123	0.021929825
Adrenals	2	40	20	0.19527897	0.184549356	0.373390558	0.113733906	0.107296137	0.021459227
Adrenals	2	41	21	0.11827957	0.193548387	0.349462366	0.129032258	0.166666667	0.043010753
Adrenals	2	42	21	0.275689223	0.161654135	0.280701754	0.169172932	0.062656642	0.042606516
Adrenals	2	43	22	0.132575758	0.151515152	0.234848485	0.291666667	0.181818182	0.003787879
Adrenals	2	44	22	0.188679245	0.204402516	0.446540881	0.088050314	0.053459119	0.012578616
Blood	2	39	20	0.337912514	0.065020916	0.000774673	0.519444301	0.074420286	0.000723028
Blood	2	40	20	0.52589852	0.125581395	0.001479915	0.276321353	0.068287526	0.001162791
Blood	2	41	21	0.388479419	0.055448464	0.001927656	0.495407643	0.056582379	0.00147409
Blood	2	42	21	0.544748521	0.072115385	0.000739645	0.345857988	0.034245562	0.000961538
Blood	2	43	22	0.29372093	0.048837209	0.000697674	0.590232558	0.063488372	0.001860465
Blood	2	44	22	0.550968992	0.110271318	0.002713178	0.283914729	0.051162791	0.000581395
Adrenals	1	45	23	0.033333333	0.138095238	0.123809524	0.514285714	0.133333333	0.057142857
Adrenals	1	46	23	0.385093168	0.347826087	0.239130435	0.00931677	0.01242236	0.00310559
Adrenals	1	47	24	0.105714286	0.165714286	0.077142857	0.371428571	0.265714286	0.014285714
Adrenals	1	48	24	0.441358025	0.339506173	0.114197531	0.052469136	0.043209877	0.009259259
Adrenals	4	49	25	0.043010753	0.161290323	0.193548387	0.322580645	0.182795699	0.075268817
Adrenals	4	50	25	0.312302839	0.179810726	0.186119874	0.097791798	0.195583596	0.028391167
Adrenals	4	51	26	0.051546392	0.195876289	0.412371134	0.164948454	0.092783505	0.072164948
Adrenals	4	52	26	0.264663805	0.170243205	0.224606581	0.208869814	0.091559371	0.034334764
Blood	1	45	23	0.271611253	0.293459993	0.0008038	0.20701498	0.224698575	0.000219218
Blood	1	46	23	0.276155268	0.249801954	0.000422498	0.237866385	0.233166095	0.000369686
Blood	1	47	24	0.296599631	0.311135886	0.000943356	0.225204751	0.16285751	0.000214399
Blood	1	48	24	0.375338975	0.115725161	0.000490084	0.349985297	0.155585324	0.000457412
Blood	4	49	25	0.289468053	0.330808405	0.00055634	0.174776394	0.1998117	0.00158343
Blood	4	50	25	0.262471889	0.164532562	0.000229474	0.327321125	0.243655055	0.000275368
Blood	4	51	26	0.290013188	0.405287136	0.001678456	0.12666347	0.173660233	0.000779283
Blood	4	52	26	0.181835799	0.191202119	0.000322977	0.281441767	0.343001098	0.000129191
Adrenals	2	53	27	0.184032476	0.211096076	0.335588633	0.192151556	0.062246279	0.01082544
Adrenals	2	54	27	0.256658596	0.171912833	0.312348668	0.14527845	0.08716707	0.021791768
Adrenals	2	55	28	0.320529801	0.112582781	0.280794702	0.241059603	0.033112583	0.010596026
Adrenals	2	56	28	0.309278351	0.092783505	0.232989691	0.255670103	0.092783505	0.012371134
Adrenals	2	57	29	0.279467681	0.359315589	0.209125475	0.117870722	0.024714829	0.001901141
Adrenals	2	58	29	0.236842105	0.120614035	0.263157895	0.157894737	0.173245614	0.041666667
Blood	2	53	27	0.279797126	0.239063821	0.000528318	0.269125106	0.207787405	0.000422654
Blood	2	54	27	0.404792493	0.117354633	0.000502709	0.373401106	0.101938223	0.000446852
Blood	2	55	28	0.328258096	0.234023291	0.000164602	0.29673676	0.139047776	8.23011E-05
Blood	2	56	28	0.360588163	0.073335794	0.000615233	0.437799926	0.126368894	0.00036914
Blood	2	57	29	0.443673083	0.312275166	0.000757337	0.177027453	0.064184285	0.000568003
Blood	2	58	29	0.280082681	0.085929426	0.001033515	0.456370884	0.172154141	0.001771741
Adrenals	1	59	30	0.429906542	0.14953271	0.098130841	0.238317757	0.060747664	0
Adrenals	1	60	30	0.178723404	0.319148936	0.174468085	0.2	0.089361702	0.008510638
Adrenals	1	61	31	0.269961977	0.1121673	0.148288973	0.395437262	0.043726236	0.019011407
Adrenals	1	62	31	0.313924051	0.225316456	0.17721519	0.212658228	0.050632911	0.005063291
Adrenals	8	63	32	0.465217391	0.139130435	0.186956522	0.165217391	0.014492754	0.015942029
Adrenals	8	64	32	0.16626506	0.028915663	0.472289157	0.178313253	0.096385542	0.048192771
Adrenals	8	65	33	0.352024922	0.299065421	0.115264798	0.130841121	0.00623053	0.024922118
Adrenals	8	66	33	0.107638889	0.019097222	0.005208333	0.395833333	0.262152778	0.189236111
Blood	1	59	30	0.482299515	0.158839922	0.000361234	0.296212199	0.060274538	0.000774074
Blood	1	60	30	0.433620448	0.059498174	0.000374497	0.458103174	0.048122835	0.000280873
Blood	1	61	31	0.396356562	0.125530598	0.000530598	0.376680226	0.098956491	0.000574814
Blood	1	62	31	0.480121825	0.090009246	0.000761408	0.359982596	0.068526676	0.000380704
Blood	8	63	32	0.57280641	0.207290533	0.000741913	0.163517658	0.053912355	4.94609E-05
Blood	8	64	32	0.238453939	0.024944431	0.000740924	0.569646826	0.164238083	0.001852309
Blood	8	65	33	0.595056115	0.192143963	0.000870743	0.183775155	0.026799536	0.000193498
Blood	8	66	33	0.147372348	0.013484703	0.000213197	0.654567743	0.181217354	0.001332481
Adrenals	4	67	34	0.276190476	0.233333333	0.219047619	0.195238095	0.071428571	0.004761905
Adrenals	4	68	34	0.257525084	0.105908584	0.240802676	0.299888517	0.091415831	0.004459309
Adrenals	4	69	35	0.280858676	0.207513417	0.257602862	0.166368515	0.078711986	0.008944544
Adrenals	4	70	35	0.147747748	0.046846847	0.648648649	0.100900901	0.043243243	0.012612613
Adrenals	4	71	36	0.19047619	0.12345679	0.029982363	0.243386243	0.118165785	0.294532628
Adrenals	4	72	36	0.215929204	0.120353982	0.107964602	0.246017699	0.171681416	0.136283186
Blood	4	67	34	0.429070427	0.226040257	0.001222547	0.257695498	0.084268436	0.000567611
Blood	4	68	34	0.311400293	0.055397727	0.00206195	0.508751833	0.120097141	0.00206195
Blood	4	69	35	0.478893479	0.198670738	0.001736423	0.261780732	0.057301958	0.001496916
Blood	4	70	35	0.308999587	0.049814229	0.002064125	0.48734003	0.149305078	0.001995321
Blood	4	71	36	0.399976502	0.14036187	0.002623952	0.387287538	0.065246338	0.00383802
Blood	4	72	36	0.367625446	0.072993212	0.006228567	0.416614179	0.127300721	0.009097907
Adrenals	0	73	0	0.124	0.664	0.197	0	0	0
Adrenals	0	74	0	0.0575	0.816	0.123	0	0	0
Adrenals	0	75	0	0.426	0.423	0.149	0	0	0
Adrenals	0	76	0	0.339	0.52	0.15	0	0	0
Adrenals	0	77	0	0.188	0.458	0.354	0	0	0
Adrenals	0	78	0	0.123	0.543	0.333	0	0	0
Adrenals	0	79	0	0.292	0.558	0.151	0	0	0
Adrenals	0	80	0	0.379	0.279	0.34	0	0	0
Blood	0	73	0	0.943	0.0545	0.0013	0	0	0
Blood	0	74	0	0.929	0.068	0.0011	0	0	0
Blood	0	75	0	0.93	0.0672	0.0015	0	0	0
Blood	0	76	0	0.956	0.0428	0.00096	0	0	0
Blood	0	77	0	0.933	0.0645	0.00061	0	0	0
Blood	0	78	0	0.917	0.08	0.0011	0	0	0
Blood	0	79	0	0.957	0.0405	0.0012	0	0	0
Blood	0	80	0	0.924	0.0726	0.00086	0	0	0
Adrenals	0	81	0	0.23	0.356	0.391	0	0	0
Adrenals	0	82	0	0.162	0.25	0.586	0	0	0
Adrenals	0	83	0	0.42	0.326	0.246	0	0	0
Adrenals	0	84	0	0.543	0.241	0.21	0	0	0
Adrenals	0	85	0	0.369	0.341	0.291	0	0	0
Blood	0	81	0	0.642	0.356	0.00046	0	0	0
Blood	0	82	0	0.731	0.267	0.00022	0	0	0
Blood	0	83	0	0.658	0.34	0.00079	0	0	0
Blood	0	84	0	0.726	0.272	0.00075	0	0	0
Blood	0	85	0	0.739	0.259	0.0013	0	0	0
Adrenals	0	86	0	0.262	0.157	0.575	0	0	0
Adrenals	0	87	0	0.37	0.204	0.426	0	0	0
Adrenals	0	88	0	0.777	0.109	0.114	0	0	0
Blood	0	86	0	0.579	0.417	0.0007	0	0	0
Blood	0	87	0	0.491	0.505	0.00097	0	0	0
Blood	0	88	0	0.736	0.26	0.0011	0	0	0
Adrenals	0	89	0	0.656	0.185	0.159	0	0	0
Adrenals	0	90	0	0.695	0.15	0.153	0	0	0
Adrenals	0	91	0	0.29	0.151	0.556	0	0	0
Blood	0	89	0	0.477	0.513	0.00056	0	0	0
Blood	0	90	0	0.475	0.516	0.00058	0	0	0
Blood	0	91	0	0.539	0.452	0.0014	0	0	0
Blood	0	92	0	0.832	0.17	0.0016	0	0	0
Blood	0	93	0	0.82	0.182	0.0019	0	0	0
Blood	0	94	0	0.774	0.228	0.002	0	0	0
Blood	0	95	0	0.697	0.302	0.0046	0	0	0
Adrenals	0	92	0	0.406	0.114	0.485	0	0	0
Adrenals	0	93	0	0.559	0.12	0.33	0	0	0
Adrenals	0	94	0	0.508	0.172	0.323	0	0	0
Adrenals	0	95	0	0.494	0.184	0.326	0	0	0
