## Supplementary resource 1 for "Probabilistic migration events drive transient tissue residency of lymphocytes during homeostasis": Tconv_parabiosis_data_bonemarrow.csv

tissue	week	mouse	pair	host.tconv.naive	host.tconv.activ	host.tconv.cd69p	donor.tconv.naive	donor.tconv.activ	donor.tconv.cd69p
Blood	4	1	1	0.453989362	0.130585106	0.002925532	0.312765957	0.09787234	0.000797872
Blood	4	2	1	0.338477366	0.077160494	0.001345362	0.473725863	0.107470719	0.001424501
Blood	4	3	2	0.474909091	0.095854545	0.001672727	0.346909091	0.078327273	0.000727273
Blood	4	4	2	0.361630595	0.074105204	0.001050641	0.477551306	0.083140716	0.000560342
Blood	4	5	3	0.584025559	0.075079872	0.002236422	0.285463259	0.052236422	0.000638978
Blood	4	6	3	0.314112437	0.070850982	0.000481325	0.534174047	0.079322295	0.000866384
Blood	4	7	4	0.411670762	0.18980344	0.004668305	0.238697789	0.154054054	0.0002457
Blood	4	8	4	0.261204996	0.164217487	0.000734754	0.401175606	0.170279206	0.002020573
Blood	1	9	5	0.472158416	0.093386139	0.001821782	0.384237624	0.04609901	0.000475248
Blood	1	10	5	0.447337703	0.068869534	0.000808117	0.420939212	0.060878154	0.000628536
Blood	1	11	6	0.604092012	0.082649405	0.000809155	0.278927292	0.032828575	0.000462374
Blood	1	12	6	0.331372073	0.065692102	0.000363945	0.511646245	0.085648429	0.00097052
BoneMarrow	4	1	1	0.10880829	0.286010363	0.304663212	0.076683938	0.198963731	0.016580311
BoneMarrow	4	2	1	0.042857143	0.223376623	0.479220779	0.04025974	0.176623377	0.032467532
BoneMarrow	4	3	2	0.046136101	0.232987313	0.339100346	0.061130334	0.262975779	0.053056517
BoneMarrow	4	4	2	0.067996374	0.3118767	0.251133273	0.043517679	0.289211242	0.027198549
BoneMarrow	4	5	3	0.181988743	0.232645403	0.275797373	0.117260788	0.158536585	0.026266417
BoneMarrow	4	6	3	0.043806647	0.255287009	0.516616314	0.036253776	0.140483384	0.004531722
BoneMarrow	4	7	4	0.020634921	0.257142857	0.528571429	0.007936508	0.150793651	0.034920635
BoneMarrow	4	8	4	0.01079414	0.151888975	0.538936006	0.01310717	0.178874325	0.103315343
BoneMarrow	1	9	5	0.055833333	0.38	0.305833333	0.045	0.194166667	0.0125
BoneMarrow	1	10	5	0.041284404	0.321756225	0.518348624	0.028833552	0.085190039	0.002621232
BoneMarrow	1	11	6	0.151026393	0.332844575	0.351906158	0.042521994	0.108504399	0.008797654
BoneMarrow	1	12	6	0.05878187	0.287535411	0.546033994	0.047450425	0.055949008	0.004249292
BoneMarrow	8	13	7	0.157845868	0.162488394	0.408542247	0.112349118	0.111420613	0.044568245
BoneMarrow	8	14	7	0.017958412	0.070415879	0.711720227	0.015122873	0.081758034	0.103024575
BoneMarrow	8	15	8	0.240605721	0.202467751	0.189568144	0.238362311	0.092540662	0.03589456
BoneMarrow	8	16	8	0.107626515	0.128296507	0.40769779	0.070563079	0.204561654	0.080541696
BoneMarrow	8	17	9	0.22021978	0.147252747	0.205714286	0.261098901	0.10021978	0.05978022
BoneMarrow	8	18	9	0.034597472	0.114437791	0.664670659	0.02328676	0.103127079	0.05988024
Blood	8	13	7	0.495712656	0.105867113	0.000703997	0.346127311	0.048955972	0.000563198
Blood	8	14	7	0.380542933	0.052902695	0.000568004	0.46877938	0.095738013	0.000646349
Blood	8	15	8	0.438775696	0.165233828	0.00069067	0.317835657	0.074101674	0.00032716
Blood	8	16	8	0.409610224	0.052357827	0.001009585	0.427629393	0.106658147	0.000984026
Blood	8	17	9	0.406959623	0.124675971	0.000642873	0.400033181	0.065324236	0.000601398
Blood	8	18	9	0.424278106	0.081662965	0.000762705	0.367382985	0.123103273	0.000709182
BoneMarrow	12	19	10	0.146974063	0.13832853	0.121998079	0.352545629	0.194044188	0.039385207
BoneMarrow	12	20	10	0.0626703	0.21253406	0.517711172	0.019073569	0.130790191	0.054495913
BoneMarrow	12	21	11	0.093023256	0.302325581	0.284883721	0.081395349	0.215116279	0.020348837
BoneMarrow	12	22	11	0.057211926	0.202256245	0.232876712	0.055600322	0.309427881	0.1361805
BoneMarrow	12	23	12	0.249764077	0.353570305	0.148788927	0.108524693	0.116703366	0.017615602
BoneMarrow	12	24	12	0.066371681	0.099557522	0.23340708	0.163716814	0.287610619	0.146017699
BoneMarrow	12	25	13	0.078318219	0.317394889	0.233305853	0.075845012	0.211871393	0.083264633
BoneMarrow	12	26	13	0.073304158	0.241794311	0.301969365	0.054704595	0.2297593	0.092997812
Blood	12	19	10	0.379968442	0.082462995	0.003831993	0.469494327	0.062100834	0.00078894
Blood	12	20	10	0.549514759	0.045098895	0.000537291	0.350112495	0.053292589	0.000705195
Blood	12	21	11	0.534804654	0.117178112	0.000849966	0.301503561	0.044051701	0.000322401
Blood	12	22	11	0.360507104	0.040584033	0.001569982	0.504592197	0.091176701	0.000431745
Blood	12	23	12	0.653525622	0.116850878	0.001182103	0.198297772	0.028252261	0.000591051
Blood	12	24	12	0.224681582	0.02017841	0.001097171	0.670371607	0.081953919	0.001049468
Blood	12	25	13	0.51237779	0.090536801	0.00051651	0.352222837	0.042685851	0.000147574
Blood	12	26	13	0.374665376	0.047673293	0.000170872	0.487326992	0.088967363	0.000284787
BoneMarrow	12	27	14	0.079969535	0.215536938	0.284082254	0.070068545	0.234577304	0.104341203
BoneMarrow	12	28	14	0.07267645	0.209643606	0.523410203	0.064290706	0.106918239	0.018867925
BoneMarrow	12	29	15	0.076416337	0.205533597	0.270092227	0.138339921	0.208168643	0.100131752
BoneMarrow	12	30	15	0.022094926	0.220130933	0.641571195	0.014729951	0.070376432	0.026186579
BoneMarrow	12	31	16	0.097465887	0.230669266	0.248213125	0.10071475	0.244964263	0.071474984
BoneMarrow	12	32	16	0.06054812	0.247928617	0.472912683	0.047163799	0.133843212	0.031230083
Blood	12	27	14	0.442373635	0.111823724	0.000857252	0.385604521	0.054038608	0.000539751
Blood	12	28	14	0.406215263	0.042530569	0.000773283	0.482963607	0.063505872	0.000773283
Blood	12	29	15	0.466052169	0.075260132	0.001567919	0.40328788	0.049935858	0.000570153
Blood	12	30	15	0.460817811	0.066681362	0.000881737	0.386311033	0.08095448	0.000826628
Blood	12	31	16	0.525442925	0.083569291	0.001496643	0.339859235	0.045384678	0.000444948
Blood	12	32	16	0.280890938	0.151154576	0.001227085	0.351801584	0.210612427	0.001078348
BoneMarrow	8	33	17	0.162844037	0.153669725	0.046636086	0.107033639	0.110856269	0.409785933
BoneMarrow	8	34	17	0.076045627	0.10139417	0.084283904	0.117237009	0.25095057	0.358681876
BoneMarrow	8	35	18	0.039705882	0.125	0.079411765	0.033823529	0.242647059	0.479411765
BoneMarrow	8	36	18	0.063369397	0.211746522	0.085007728	0.086553323	0.173106646	0.378670788
BoneMarrow	8	37	19	0.162411348	0.124113475	0.012056738	0.096453901	0.129787234	0.467375887
BoneMarrow	8	38	19	0.106349206	0.088888889	0.057142857	0.187301587	0.196825397	0.357142857
Blood	8	33	17	0.589322973	0.117922153	0.0015109	0.248291244	0.040362616	0.000719476
Blood	8	34	17	0.218706084	0.032373913	0.00026024	0.631135169	0.114661948	0.000936866
Blood	8	35	18	0.190904263	0.389053254	0.000568958	0.128622364	0.284782279	0.000303444
Blood	8	36	18	0.312643972	0.078512926	0.000575889	0.512221653	0.094509854	0.000511902
Blood	8	37	19	0.6034987	0.069432409	0.000704073	0.273775997	0.051018198	0.000649913
Blood	8	38	19	0.225911622	0.04383809	0.000451422	0.618799218	0.108993329	0.000852686
Blood	2	39	20	0.337912514	0.065020916	0.000774673	0.519444301	0.074420286	0.000723028
Blood	2	40	20	0.52589852	0.125581395	0.001479915	0.276321353	0.068287526	0.001162791
Blood	2	41	21	0.388479419	0.055448464	0.001927656	0.495407643	0.056582379	0.00147409
Blood	2	42	21	0.544748521	0.072115385	0.000739645	0.345857988	0.034245562	0.000961538
Blood	2	43	22	0.29372093	0.048837209	0.000697674	0.590232558	0.063488372	0.001860465
Blood	2	44	22	0.550968992	0.110271318	0.002713178	0.283914729	0.051162791	0.000581395
BoneMarrow	2	39	20	0.074413863	0.199796126	0.590214067	0.059123344	0.060142712	0.011213048
BoneMarrow	2	40	20	0.202216066	0.182825485	0.30378578	0.139427516	0.119113573	0.046168052
BoneMarrow	2	41	21	0.043778802	0.119815668	0.708141321	0.041474654	0.067588326	0.015360983
BoneMarrow	2	42	21	0.07231405	0.16322314	0.603305785	0.050619835	0.059917355	0.049586777
BoneMarrow	2	43	22	0.217468806	0.112299465	0.290552585	0.287344029	0.081283422	0.009269162
BoneMarrow	2	44	22	0.058663029	0.19372442	0.583901774	0.054570259	0.075034106	0.034106412
BoneMarrow	1	45	23	0.04048583	0.334682861	0.367071525	0.049932524	0.165991903	0.041835358
BoneMarrow	1	46	23	0.046035806	0.721227621	0.191815857	0.002557545	0.035805627	0.00511509
BoneMarrow	1	47	24	0.004581901	0.303550974	0.46277205	0.025200458	0.161512027	0.041237113
BoneMarrow	1	48	24	0.009090909	0.622727273	0.340909091	0.009090909	0.022727273	0.004545455
BoneMarrow	4	49	25	0.054385965	0.305847953	0.339766082	0.04619883	0.167836257	0.085964912
BoneMarrow	4	50	25	0.02283105	0.273972603	0.307762557	0.021917808	0.302283105	0.067579909
BoneMarrow	4	51	26	0.016713092	0.314066852	0.477715877	0.032033426	0.111420613	0.046657382
BoneMarrow	4	52	26	0.102432778	0.317541613	0.409731114	0.040973111	0.09475032	0.032010243
Blood	1	45	23	0.271611253	0.293459993	0.0008038	0.20701498	0.224698575	0.000219218
Blood	1	46	23	0.276155268	0.249801954	0.000422498	0.237866385	0.233166095	0.000369686
Blood	1	47	24	0.296599631	0.311135886	0.000943356	0.225204751	0.16285751	0.000214399
Blood	1	48	24	0.375338975	0.115725161	0.000490084	0.349985297	0.155585324	0.000457412
Blood	4	49	25	0.289468053	0.330808405	0.00055634	0.174776394	0.1998117	0.00158343
Blood	4	50	25	0.262471889	0.164532562	0.000229474	0.327321125	0.243655055	0.000275368
Blood	4	51	26	0.290013188	0.405287136	0.001678456	0.12666347	0.173660233	0.000779283
Blood	4	52	26	0.181835799	0.191202119	0.000322977	0.281441767	0.343001098	0.000129191
BoneMarrow	2	53	27	0.020625889	0.241465149	0.668918919	0.020625889	0.040896159	0.007467994
BoneMarrow	2	54	27	0.195452346	0.277213353	0.281083696	0.158684083	0.076923077	0.009675859
BoneMarrow	2	55	28	0.052060738	0.29197397	0.493709328	0.048156182	0.089370933	0.023427332
BoneMarrow	2	56	28	0.05704698	0.299776286	0.333333333	0.058165548	0.224832215	0.026845638
BoneMarrow	2	57	29	0.053439349	0.342455621	0.556397929	0.030140533	0.012573964	0.004992604
BoneMarrow	2	58	29	0.206701708	0.178975033	0.223784494	0.233771353	0.14021025	0.014717477
Blood	2	53	27	0.279797126	0.239063821	0.000528318	0.269125106	0.207787405	0.000422654
Blood	2	54	27	0.404792493	0.117354633	0.000502709	0.373401106	0.101938223	0.000446852
Blood	2	55	28	0.328258096	0.234023291	0.000164602	0.29673676	0.139047776	8.23011E-05
Blood	2	56	28	0.360588163	0.073335794	0.000615233	0.437799926	0.126368894	0.00036914
Blood	2	57	29	0.443673083	0.312275166	0.000757337	0.177027453	0.064184285	0.000568003
Blood	2	58	29	0.280082681	0.085929426	0.001033515	0.456370884	0.172154141	0.001771741
BoneMarrow	1	59	30	0.16374269	0.261695906	0.376461988	0.131578947	0.043859649	0.002192982
BoneMarrow	1	60	30	0.115449915	0.322580645	0.373514431	0.05942275	0.054329372	0.064516129
BoneMarrow	1	61	31	0.198003328	0.197587354	0.320299501	0.222129784	0.047420965	0.004159734
BoneMarrow	1	62	31	0.253521127	0.228169014	0.2	0.138028169	0.073239437	0.052112676
BoneMarrow	8	63	32	0.248959201	0.287676936	0.259783514	0.120732723	0.027060783	0.014154871
BoneMarrow	8	64	32	0.118036212	0.068245125	0.273328691	0.224930362	0.207172702	0.060236769
BoneMarrow	8	65	33	0.130855019	0.333828996	0.283271375	0.068401487	0.015613383	0.034944238
BoneMarrow	8	66	33	0.051749271	0.004373178	0.000728863	0.180758017	0.37755102	0.337463557
Blood	1	59	30	0.482299515	0.158839922	0.000361234	0.296212199	0.060274538	0.000774074
Blood	1	60	30	0.433620448	0.059498174	0.000374497	0.458103174	0.048122835	0.000280873
Blood	1	61	31	0.396356562	0.125530598	0.000530598	0.376680226	0.098956491	0.000574814
Blood	1	62	31	0.480121825	0.090009246	0.000761408	0.359982596	0.068526676	0.000380704
Blood	8	63	32	0.57280641	0.207290533	0.000741913	0.163517658	0.053912355	4.94609E-05
Blood	8	64	32	0.238453939	0.024944431	0.000740924	0.569646826	0.164238083	0.001852309
Blood	8	65	33	0.595056115	0.192143963	0.000870743	0.183775155	0.026799536	0.000193498
Blood	8	66	33	0.147372348	0.013484703	0.000213197	0.654567743	0.181217354	0.001332481
BoneMarrow	4	67	34	0.070072489	0.297894373	0.442526752	0.066275457	0.097342078	0.02657922
BoneMarrow	4	68	34	0.029548989	0.262830482	0.521772939	0.026438569	0.129082426	0.031104199
BoneMarrow	4	69	35	0.04638009	0.333144796	0.50678733	0.043552036	0.058823529	0.012443439
BoneMarrow	4	70	35	0.017146018	0.193030973	0.66039823	0.01880531	0.101216814	0.009955752
BoneMarrow	4	71	36	0.00982801	0.09049959	0.017199017	0.01965602	0.257985258	0.606060606
BoneMarrow	4	72	36	0.036640726	0.135538262	0.066796368	0.037613489	0.257133593	0.46692607
Blood	4	67	34	0.429070427	0.226040257	0.001222547	0.257695498	0.084268436	0.000567611
Blood	4	68	34	0.311400293	0.055397727	0.00206195	0.508751833	0.120097141	0.00206195
Blood	4	69	35	0.478893479	0.198670738	0.001736423	0.261780732	0.057301958	0.001496916
Blood	4	70	35	0.308999587	0.049814229	0.002064125	0.48734003	0.149305078	0.001995321
Blood	4	71	36	0.399976502	0.14036187	0.002623952	0.387287538	0.065246338	0.00383802
Blood	4	72	36	0.367625446	0.072993212	0.006228567	0.416614179	0.127300721	0.009097907
BoneMarrow	0	73	0	0.144	0.559	0.297	0	0	0
BoneMarrow	0	74	0	0.166	0.612	0.219	0	0	0
BoneMarrow	0	75	0	0.175	0.494	0.328	0	0	0
BoneMarrow	0	76	0	0.177	0.465	0.357	0	0	0
BoneMarrow	0	77	0	0.112	0.578	0.31	0	0	0
BoneMarrow	0	78	0	0.152	0.438	0.41	0	0	0
BoneMarrow	0	79	0	0.276	0.466	0.255	0	0	0
BoneMarrow	0	80	0	0.245	0.455	0.3	0	0	0
Blood	0	73	0	0.943	0.0545	0.0013	0	0	0
Blood	0	74	0	0.929	0.068	0.0011	0	0	0
Blood	0	75	0	0.93	0.0672	0.0015	0	0	0
Blood	0	76	0	0.956	0.0428	0.00096	0	0	0
Blood	0	77	0	0.933	0.0645	0.00061	0	0	0
Blood	0	78	0	0.917	0.08	0.0011	0	0	0
Blood	0	79	0	0.957	0.0405	0.0012	0	0	0
Blood	0	80	0	0.924	0.0726	0.00086	0	0	0
BoneMarrow	0	81	0	0.306	0.347	0.341	0	0	0
BoneMarrow	0	82	0	0.343	0.382	0.274	0	0	0
BoneMarrow	0	83	0	0.24	0.292	0.466	0	0	0
BoneMarrow	0	84	0	0.244	0.325	0.429	0	0	0
BoneMarrow	0	85	0	0.255	0.26	0.487	0	0	0
Blood	0	81	0	0.642	0.356	0.00046	0	0	0
Blood	0	82	0	0.731	0.267	0.00022	0	0	0
Blood	0	83	0	0.658	0.34	0.00079	0	0	0
Blood	0	84	0	0.726	0.272	0.00075	0	0	0
Blood	0	85	0	0.739	0.259	0.0013	0	0	0
BoneMarrow	0	86	0	0.261	0.339	0.396	0	0	0
BoneMarrow	0	87	0	0.193	0.432	0.375	0	0	0
BoneMarrow	0	88	0	0.26	0.36	0.378	0	0	0
Blood	0	86	0	0.579	0.417	0.0007	0	0	0
Blood	0	87	0	0.491	0.505	0.00097	0	0	0
Blood	0	88	0	0.736	0.26	0.0011	0	0	0
BoneMarrow	0	89	0	0.399	0.283	0.318	0	0	0
BoneMarrow	0	90	0	0.471	0.263	0.266	0	0	0
BoneMarrow	0	91	0	0.244	0.259	0.497	0	0	0
Blood	0	89	0	0.477	0.513	0.00056	0	0	0
Blood	0	90	0	0.475	0.516	0.00058	0	0	0
Blood	0	91	0	0.539	0.452	0.0014	0	0	0
BoneMarrow	0	92	0	0.173	0.236	0.596	0	0	0
BoneMarrow	0	93	0	0.224	0.228	0.552	0	0	0
BoneMarrow	0	94	0	0.252	0.273	0.479	0	0	0
BoneMarrow	0	95	0	0.183	0.38	0.444	0	0	0
Blood	0	92	0	0.832	0.17	0.0016	0	0	0
Blood	0	93	0	0.82	0.182	0.0019	0	0	0
Blood	0	94	0	0.774	0.228	0.002	0	0	0
Blood	0	95	0	0.697	0.302	0.0046	0	0	0
