## Supplementary resource 1 for "Probabilistic migration events drive transient tissue residency of lymphocytes during homeostasis": Tconv_parabiosis_data_brain.csv

tissue	week	mouse	pair	host.tconv.naive	host.tconv.activ	host.tconv.cd69p	donor.tconv.naive	donor.tconv.activ	donor.tconv.cd69p
Blood	4	1	1	0.453989362	0.130585106	0.002925532	0.312765957	0.09787234	0.000797872
Blood	4	2	1	0.338477366	0.077160494	0.001345362	0.473725863	0.107470719	0.001424501
Blood	4	3	2	0.474909091	0.095854545	0.001672727	0.346909091	0.078327273	0.000727273
Blood	4	4	2	0.361630595	0.074105204	0.001050641	0.477551306	0.083140716	0.000560342
Blood	4	5	3	0.584025559	0.075079872	0.002236422	0.285463259	0.052236422	0.000638978
Blood	4	6	3	0.314112437	0.070850982	0.000481325	0.534174047	0.079322295	0.000866384
Blood	4	7	4	0.411670762	0.18980344	0.004668305	0.238697789	0.154054054	0.0002457
Blood	4	8	4	0.261204996	0.164217487	0.000734754	0.401175606	0.170279206	0.002020573
Blood	1	9	5	0.472158416	0.093386139	0.001821782	0.384237624	0.04609901	0.000475248
Blood	1	10	5	0.447337703	0.068869534	0.000808117	0.420939212	0.060878154	0.000628536
Blood	1	11	6	0.604092012	0.082649405	0.000809155	0.278927292	0.032828575	0.000462374
Blood	1	12	6	0.331372073	0.065692102	0.000363945	0.511646245	0.085648429	0.00097052
Brain	4	1	1	0.027027027	0.351351351	0.243243243	0.040540541	0.297297297	0.040540541
Brain	4	2	1	0.043478261	0.362318841	0.15942029	0.072463768	0.217391304	0.144927536
Brain	4	3	2	0.015037594	0.368421053	0.255639098	0.007518797	0.263157895	0.090225564
Brain	4	4	2	0.047244094	0.417322835	0.220472441	0.023622047	0.267716535	0.023622047
Brain	4	5	3	0.026415094	0.286792453	0.298113208	0.011320755	0.241509434	0.135849057
Brain	4	6	3	0.002673797	0.256684492	0.106951872	0.029411765	0.323529412	0.280748663
Brain	4	7	4	0.025316456	0.462025316	0.120253165	0.03164557	0.316455696	0.050632911
Brain	4	8	4	0	0.377777778	0.155555556	0.033333333	0.3	0.133333333
Brain	1	9	5	0.068965517	0.410344828	0.289655172	0.062068966	0.15862069	0.010344828
Brain	1	10	5	0.095238095	0.428571429	0.142857143	0.071428571	0.238095238	0
Brain	1	11	6	0.1125	0.4	0.25	0.0625	0.1125	0.0625
Brain	1	12	6	0.073684211	0.347368421	0.368421053	0.052631579	0.126315789	0.010526316
Blood	8	13	7	0.495712656	0.105867113	0.000703997	0.346127311	0.048955972	0.000563198
Blood	8	14	7	0.380542933	0.052902695	0.000568004	0.46877938	0.095738013	0.000646349
Blood	8	15	8	0.438775696	0.165233828	0.00069067	0.317835657	0.074101674	0.00032716
Blood	8	16	8	0.409610224	0.052357827	0.001009585	0.427629393	0.106658147	0.000984026
Blood	8	17	9	0.406959623	0.124675971	0.000642873	0.400033181	0.065324236	0.000601398
Blood	8	18	9	0.424278106	0.081662965	0.000762705	0.367382985	0.123103273	0.000709182
Brain	8	13	7	0.058510638	0.35106383	0.468085106	0.015957447	0.063829787	0.042553191
Brain	8	14	7	0.092896175	0.142076503	0.142076503	0.076502732	0.300546448	0.240437158
Brain	8	15	8	0.12267658	0.338289963	0.267657993	0.115241636	0.092936803	0.059479554
Brain	8	16	8	0.093333333	0.106666667	0.146666667	0.033333333	0.406666667	0.206666667
Brain	8	17	9	0.118709677	0.286451613	0.250322581	0.141935484	0.149677419	0.052903226
Brain	8	18	9	0.114285714	0.12	0.331428571	0.114285714	0.251428571	0.068571429
Blood	12	19	10	0.379968442	0.082462995	0.003831993	0.469494327	0.062100834	0.00078894
Blood	12	20	10	0.549514759	0.045098895	0.000537291	0.350112495	0.053292589	0.000705195
Blood	12	21	11	0.534804654	0.117178112	0.000849966	0.301503561	0.044051701	0.000322401
Blood	12	22	11	0.360507104	0.040584033	0.001569982	0.504592197	0.091176701	0.000431745
Blood	12	23	12	0.653525622	0.116850878	0.001182103	0.198297772	0.028252261	0.000591051
Blood	12	24	12	0.224681582	0.02017841	0.001097171	0.670371607	0.081953919	0.001049468
Blood	12	25	13	0.51237779	0.090536801	0.00051651	0.352222837	0.042685851	0.000147574
Blood	12	26	13	0.374665376	0.047673293	0.000170872	0.487326992	0.088967363	0.000284787
Brain	12	19	10	0.034108527	0.373643411	0.293023256	0.037209302	0.164341085	0.102325581
Brain	12	20	10	0.067444877	0.19844358	0.172503243	0.047989624	0.337224384	0.178988327
Brain	12	21	11	0.207612457	0.342560554	0.202422145	0.081314879	0.138408304	0.031141869
Brain	12	22	11	0.025886865	0.173537872	0.211888782	0.040268456	0.358581016	0.192713327
Brain	12	23	12	0.081773399	0.516256158	0.213793103	0.033497537	0.125123153	0.02955665
Brain	12	24	12	0.018388792	0.082311734	0.140105079	0.054290718	0.414185639	0.290718039
Brain	12	25	13	0.091872792	0.360424028	0.223792697	0.05418139	0.173144876	0.102473498
Brain	12	26	13	0.114391144	0.180811808	0.273062731	0.10701107	0.21402214	0.118081181
Blood	12	27	14	0.442373635	0.111823724	0.000857252	0.385604521	0.054038608	0.000539751
Blood	12	28	14	0.406215263	0.042530569	0.000773283	0.482963607	0.063505872	0.000773283
Blood	12	29	15	0.466052169	0.075260132	0.001567919	0.40328788	0.049935858	0.000570153
Blood	12	30	15	0.460817811	0.066681362	0.000881737	0.386311033	0.08095448	0.000826628
Blood	12	31	16	0.525442925	0.083569291	0.001496643	0.339859235	0.045384678	0.000444948
Blood	12	32	16	0.280890938	0.151154576	0.001227085	0.351801584	0.210612427	0.001078348
Brain	12	27	14	0.109958506	0.257261411	0.143153527	0.076763485	0.27593361	0.126556017
Brain	12	28	14	0.03030303	0.378787879	0.233333333	0.060606061	0.278787879	0.015151515
Brain	12	29	15	0.125	0.292410714	0.1875	0.127232143	0.203125	0.051339286
Brain	12	30	15	0.095679012	0.283950617	0.293209877	0.111111111	0.188271605	0.021604938
Brain	12	31	16	0.044401544	0.306949807	0.164092664	0.032818533	0.281853282	0.171814672
Brain	12	32	16	0.147928994	0.291913215	0.205128205	0.203155819	0.130177515	0.015779093
Blood	8	33	17	0.589322973	0.117922153	0.0015109	0.248291244	0.040362616	0.000719476
Blood	8	34	17	0.218706084	0.032373913	0.00026024	0.631135169	0.114661948	0.000936866
Blood	8	35	18	0.190904263	0.389053254	0.000568958	0.128622364	0.284782279	0.000303444
Blood	8	36	18	0.312643972	0.078512926	0.000575889	0.512221653	0.094509854	0.000511902
Blood	8	37	19	0.6034987	0.069432409	0.000704073	0.273775997	0.051018198	0.000649913
Blood	8	38	19	0.225911622	0.04383809	0.000451422	0.618799218	0.108993329	0.000852686
Brain	8	33	17	0.069105691	0.382113821	0.132113821	0.044715447	0.229674797	0.136178862
Brain	8	34	17	0.017725258	0.091580502	0.06351551	0.050221566	0.329394387	0.441654357
Brain	8	35	18	0.109034268	0.169781931	0.034267913	0.07788162	0.322429907	0.280373832
Brain	8	36	18	0.048611111	0.259259259	0.152777778	0.092592593	0.196759259	0.240740741
Brain	8	37	19	0.134615385	0.126923077	0.023076923	0.065384615	0.284615385	0.357692308
Brain	8	38	19	0.064364207	0.147566719	0.045525903	0.169544741	0.348508634	0.215070644
Blood	2	39	20	0.337912514	0.065020916	0.000774673	0.519444301	0.074420286	0.000723028
Blood	2	40	20	0.52589852	0.125581395	0.001479915	0.276321353	0.068287526	0.001162791
Blood	2	41	21	0.388479419	0.055448464	0.001927656	0.495407643	0.056582379	0.00147409
Blood	2	42	21	0.544748521	0.072115385	0.000739645	0.345857988	0.034245562	0.000961538
Blood	2	43	22	0.29372093	0.048837209	0.000697674	0.590232558	0.063488372	0.001860465
Blood	2	44	22	0.550968992	0.110271318	0.002713178	0.283914729	0.051162791	0.000581395
Brain	2	40	20	0.194444444	0.388888889	0.148148148	0.111111111	0.12037037	0.018518519
Brain	2	41	21	0.065934066	0.351648352	0.395604396	0.021978022	0.10989011	0.043956044
Brain	2	42	21	0.203125	0.328125	0.171875	0.140625	0.125	0.015625
Brain	2	43	22	0.089552239	0.358208955	0.28358209	0.074626866	0.164179104	0.029850746
Brain	2	44	22	0.441176471	0.382352941	0.147058824	0	0.029411765	0
Blood	1	45	23	0.271611253	0.293459993	0.0008038	0.20701498	0.224698575	0.000219218
Blood	1	46	23	0.276155268	0.249801954	0.000422498	0.237866385	0.233166095	0.000369686
Blood	1	47	24	0.296599631	0.311135886	0.000943356	0.225204751	0.16285751	0.000214399
Blood	1	48	24	0.375338975	0.115725161	0.000490084	0.349985297	0.155585324	0.000457412
Blood	4	49	25	0.289468053	0.330808405	0.00055634	0.174776394	0.1998117	0.00158343
Blood	4	50	25	0.262471889	0.164532562	0.000229474	0.327321125	0.243655055	0.000275368
Blood	4	51	26	0.290013188	0.405287136	0.001678456	0.12666347	0.173660233	0.000779283
Blood	4	52	26	0.181835799	0.191202119	0.000322977	0.281441767	0.343001098	0.000129191
Brain	1	45	23	0.044822257	0.4374034	0.370942813	0.052550232	0.071097372	0.017001546
Brain	1	46	23	0.203426124	0.294432548	0.296573876	0.144539615	0.053533191	0.003211991
Brain	1	47	24	0.136150235	0.387323944	0.307511737	0.084507042	0.072769953	0.004694836
Brain	1	48	24	0.233848954	0.289353958	0.183803458	0.183803458	0.10100091	0.004549591
Brain	4	49	25	0.125984252	0.302362205	0.278740157	0.075590551	0.148031496	0.064566929
Brain	4	50	25	0.154666667	0.206666667	0.149333333	0.154666667	0.254666667	0.074666667
Brain	4	51	26	0.038961039	0.365997639	0.303423849	0.029515939	0.121605667	0.136953955
Brain	4	52	26	0.121076233	0.266816143	0.399103139	0.098654709	0.098654709	0.013452915
Blood	2	53	27	0.279797126	0.239063821	0.000528318	0.269125106	0.207787405	0.000422654
Blood	2	54	27	0.404792493	0.117354633	0.000502709	0.373401106	0.101938223	0.000446852
Blood	2	55	28	0.328258096	0.234023291	0.000164602	0.29673676	0.139047776	8.23011E-05
Blood	2	56	28	0.360588163	0.073335794	0.000615233	0.437799926	0.126368894	0.00036914
Blood	2	57	29	0.443673083	0.312275166	0.000757337	0.177027453	0.064184285	0.000568003
Blood	2	58	29	0.280082681	0.085929426	0.001033515	0.456370884	0.172154141	0.001771741
Brain	2	53	27	0.086206897	0.353448276	0.280172414	0.11637931	0.125	0.038793103
Brain	2	54	27	0.209836066	0.331147541	0.157377049	0.13442623	0.154098361	0.009836066
Brain	2	55	28	0.064864865	0.522522523	0.29009009	0.043243243	0.046846847	0.023423423
Brain	2	56	28	0.20733945	0.231192661	0.157798165	0.20733945	0.176146789	0.016513761
Brain	2	57	29	0.035055351	0.660516605	0.273062731	0.009225092	0.012915129	0.007380074
Brain	2	58	29	0.082135524	0.377823409	0.244353183	0.088295688	0.160164271	0.04312115
Blood	1	59	30	0.482299515	0.158839922	0.000361234	0.296212199	0.060274538	0.000774074
Blood	1	60	30	0.433620448	0.059498174	0.000374497	0.458103174	0.048122835	0.000280873
Blood	1	61	31	0.396356562	0.125530598	0.000530598	0.376680226	0.098956491	0.000574814
Blood	1	62	31	0.480121825	0.090009246	0.000761408	0.359982596	0.068526676	0.000380704
Blood	8	63	32	0.57280641	0.207290533	0.000741913	0.163517658	0.053912355	4.94609E-05
Blood	8	64	32	0.238453939	0.024944431	0.000740924	0.569646826	0.164238083	0.001852309
Blood	8	65	33	0.595056115	0.192143963	0.000870743	0.183775155	0.026799536	0.000193498
Blood	8	66	33	0.147372348	0.013484703	0.000213197	0.654567743	0.181217354	0.001332481
Brain	1	59	30	0.102880658	0.349794239	0.37037037	0.032921811	0.0781893	0.037037037
Brain	1	60	30	0.153521127	0.350704225	0.152112676	0.161971831	0.116901408	0.04084507
Brain	1	61	31	0.216374269	0.391812865	0.157894737	0.18128655	0.046783626	0
Brain	1	62	31	0.130111524	0.371747212	0.141263941	0.171003717	0.126394052	0.026022305
Brain	8	63	32	0.166270784	0.470308789	0.19239905	0.071258907	0.040380048	0.008313539
Brain	8	64	32	0.080717489	0.086696562	0.166666667	0.171150972	0.341554559	0.088938714
Brain	8	65	33	0.230798052	0.316223305	0.304608468	0.062195579	0.01386287	0.016485575
Brain	8	66	33	0.044570502	0.015397083	0.009724473	0.157212318	0.472447326	0.279578606
Blood	4	67	34	0.429070427	0.226040257	0.001222547	0.257695498	0.084268436	0.000567611
Blood	4	68	34	0.311400293	0.055397727	0.00206195	0.508751833	0.120097141	0.00206195
Blood	4	69	35	0.478893479	0.198670738	0.001736423	0.261780732	0.057301958	0.001496916
Blood	4	70	35	0.308999587	0.049814229	0.002064125	0.48734003	0.149305078	0.001995321
Blood	4	71	36	0.399976502	0.14036187	0.002623952	0.387287538	0.065246338	0.00383802
Blood	4	72	36	0.367625446	0.072993212	0.006228567	0.416614179	0.127300721	0.009097907
Brain	4	67	34	0.048349057	0.458726415	0.259433962	0.024764151	0.159198113	0.050707547
Brain	4	68	34	0.023640662	0.3356974	0.156028369	0.035460993	0.41607565	0.033096927
Brain	4	69	35	0.021052632	0.461988304	0.21754386	0.011695906	0.201169591	0.086549708
Brain	4	70	35	0.073170732	0.243902439	0.196747967	0.092682927	0.320325203	0.068292683
Brain	4	71	36	0.022727273	0.410427807	0.165775401	0.020053476	0.264705882	0.118983957
Brain	4	72	36	0.062380038	0.40403071	0.165067179	0.075815739	0.261996161	0.02975048
Brain	0	73	0	0.235	0.506	0.259	0	0	0
Brain	0	74	0	0.137	0.599	0.264	0	0	0
Brain	0	75	0	0.258	0.492	0.25	0	0	0
Brain	0	76	0	0.257	0.513	0.226	0	0	0
Brain	0	77	0	0.164	0.521	0.307	0	0	0
Brain	0	78	0	0.354	0.483	0.16	0	0	0
Brain	0	79	0	0.195	0.386	0.419	0	0	0
Brain	0	80	0	0.38	0.44	0.18	0	0	0
Blood	0	73	0	0.943	0.0545	0.0013	0	0	0
Blood	0	74	0	0.929	0.068	0.0011	0	0	0
Blood	0	75	0	0.93	0.0672	0.0015	0	0	0
Blood	0	76	0	0.956	0.0428	0.00096	0	0	0
Blood	0	77	0	0.933	0.0645	0.00061	0	0	0
Blood	0	78	0	0.917	0.08	0.0011	0	0	0
Blood	0	79	0	0.957	0.0405	0.0012	0	0	0
Blood	0	80	0	0.924	0.0726	0.00086	0	0	0
Blood	0	81	0	0.642	0.356	0.00046	0	0	0
Blood	0	82	0	0.731	0.267	0.00022	0	0	0
Blood	0	83	0	0.658	0.34	0.00079	0	0	0
Blood	0	84	0	0.726	0.272	0.00075	0	0	0
Blood	0	85	0	0.739	0.259	0.0013	0	0	0
Brain	0	81	0	0.154	0.597	0.235	0	0	0
Brain	0	82	0	0.0867	0.58	0.322	0	0	0
Brain	0	83	0	0.107	0.564	0.311	0	0	0
Brain	0	84	0	0.178	0.532	0.287	0	0	0
Brain	0	85	0	0.117	0.519	0.355	0	0	0
Blood	0	86	0	0.579	0.417	0.0007	0	0	0
Blood	0	87	0	0.491	0.505	0.00097	0	0	0
Blood	0	88	0	0.736	0.26	0.0011	0	0	0
Brain	0	86	0	0.269	0.353	0.378	0	0	0
Brain	0	87	0	0.386	0.315	0.301	0	0	0
Brain	0	88	0	0.278	0.324	0.395	0	0	0
Blood	0	89	0	0.477	0.513	0.00056	0	0	0
Blood	0	90	0	0.475	0.516	0.00058	0	0	0
Blood	0	91	0	0.539	0.452	0.0014	0	0	0
Brain	0	89	0	0.14	0.467	0.391	0	0	0
Brain	0	90	0	0.243	0.355	0.398	0	0	0
Brain	0	91	0	0.255	0.416	0.323	0	0	0
Blood	0	92	0	0.832	0.17	0.0016	0	0	0
Blood	0	93	0	0.82	0.182	0.0019	0	0	0
Blood	0	94	0	0.774	0.228	0.002	0	0	0
Blood	0	95	0	0.697	0.302	0.0046	0	0	0
Brain	0	92	0	0.0443	0.158	0.804	0	0	0
Brain	0	93	0	0.17	0.152	0.682	0	0	0
Brain	0	94	0	0.202	0.286	0.536	0	0	0
Brain	0	95	0	0.258	0.494	0.258	0	0	0
