## Supplementary resource 1 for "Probabilistic migration events drive transient tissue residency of lymphocytes during homeostasis": Tconv_parabiosis_data_frt.csv

tissue	week	mouse	pair	host.tconv.naive	host.tconv.activ	host.tconv.cd69p	donor.tconv.naive	donor.tconv.activ	donor.tconv.cd69p
Blood	4	1	1	0.453989362	0.130585106	0.002925532	0.312765957	0.09787234	0.000797872
Blood	4	2	1	0.338477366	0.077160494	0.001345362	0.473725863	0.107470719	0.001424501
Blood	4	3	2	0.474909091	0.095854545	0.001672727	0.346909091	0.078327273	0.000727273
Blood	4	4	2	0.361630595	0.074105204	0.001050641	0.477551306	0.083140716	0.000560342
Blood	4	5	3	0.584025559	0.075079872	0.002236422	0.285463259	0.052236422	0.000638978
Blood	4	6	3	0.314112437	0.070850982	0.000481325	0.534174047	0.079322295	0.000866384
Blood	4	7	4	0.411670762	0.18980344	0.004668305	0.238697789	0.154054054	0.0002457
Blood	4	8	4	0.261204996	0.164217487	0.000734754	0.401175606	0.170279206	0.002020573
Blood	1	9	5	0.472158416	0.093386139	0.001821782	0.384237624	0.04609901	0.000475248
Blood	1	10	5	0.447337703	0.068869534	0.000808117	0.420939212	0.060878154	0.000628536
Blood	1	11	6	0.604092012	0.082649405	0.000809155	0.278927292	0.032828575	0.000462374
Blood	1	12	6	0.331372073	0.065692102	0.000363945	0.511646245	0.085648429	0.00097052
FRT	4	1	1	0.165291205	0.303466164	0.157274228	0.120018863	0.185097854	0.063900024
FRT	4	2	1	0.127761768	0.19548511	0.068443804	0.160182517	0.28698367	0.156580211
FRT	4	3	2	0.048048048	0.3003003	0.336336336	0.048048048	0.24024024	0.027027027
FRT	4	4	2	0.061007958	0.344827586	0.225464191	0.076923077	0.275862069	0.015915119
FRT	4	5	3	0.10647482	0.371223022	0.128057554	0.048920863	0.313669065	0.030215827
FRT	4	6	3	0.05078125	0.39453125	0.328125	0.07421875	0.140625	0.01171875
FRT	4	7	4	0.012379642	0.34525447	0.459422283	0.013755158	0.123796424	0.046767538
FRT	4	8	4	0.02027027	0.327702703	0.280405405	0.010135135	0.307432432	0.054054054
FRT	1	9	5	0.011804384	0.239460371	0.693086003	0.008431703	0.027824621	0.021079258
FRT	1	10	5	0.061403509	0.429824561	0.298245614	0.035087719	0.157894737	0.01754386
FRT	1	11	6	0.070512821	0.525641026	0.185897436	0.044871795	0.16025641	0.012820513
FRT	1	12	6	0.018181818	0.363636364	0.368181818	0.054545455	0.181818182	0.013636364
Blood	8	13	7	0.495712656	0.105867113	0.000703997	0.346127311	0.048955972	0.000563198
Blood	8	14	7	0.380542933	0.052902695	0.000568004	0.46877938	0.095738013	0.000646349
Blood	8	15	8	0.438775696	0.165233828	0.00069067	0.317835657	0.074101674	0.00032716
Blood	8	16	8	0.409610224	0.052357827	0.001009585	0.427629393	0.106658147	0.000984026
Blood	8	17	9	0.406959623	0.124675971	0.000642873	0.400033181	0.065324236	0.000601398
Blood	8	18	9	0.424278106	0.081662965	0.000762705	0.367382985	0.123103273	0.000709182
FRT	8	13	7	0.115646259	0.482993197	0.183673469	0.081632653	0.081632653	0.047619048
FRT	8	14	7	0.041884817	0.12565445	0.366492147	0.073298429	0.319371728	0.073298429
FRT	8	15	8	0.06779661	0.378531073	0.367231638	0.06779661	0.079096045	0.039548023
FRT	8	16	8	0.069767442	0.087209302	0.087209302	0.075581395	0.360465116	0.313953488
FRT	8	17	9	0.061643836	0.328767123	0.397260274	0.04109589	0.089041096	0.089041096
FRT	8	18	9	0.034722222	0.194444444	0.347222222	0.048611111	0.270833333	0.104166667
Blood	12	19	10	0.379968442	0.082462995	0.003831993	0.469494327	0.062100834	0.00078894
Blood	12	20	10	0.549514759	0.045098895	0.000537291	0.350112495	0.053292589	0.000705195
Blood	12	21	11	0.534804654	0.117178112	0.000849966	0.301503561	0.044051701	0.000322401
Blood	12	22	11	0.360507104	0.040584033	0.001569982	0.504592197	0.091176701	0.000431745
Blood	12	23	12	0.653525622	0.116850878	0.001182103	0.198297772	0.028252261	0.000591051
Blood	12	24	12	0.224681582	0.02017841	0.001097171	0.670371607	0.081953919	0.001049468
Blood	12	25	13	0.51237779	0.090536801	0.00051651	0.352222837	0.042685851	0.000147574
Blood	12	26	13	0.374665376	0.047673293	0.000170872	0.487326992	0.088967363	0.000284787
FRT	12	19	10	0.06006006	0.207207207	0.615615616	0.036036036	0.069069069	0.015015015
FRT	12	20	10	0.13446677	0.145285935	0.443585781	0.040185471	0.148377125	0.089644513
FRT	12	21	11	0.014941302	0.336179296	0.498399146	0.01280683	0.102454642	0.041622199
FRT	12	22	11	0.074906367	0.166666667	0.108614232	0.088014981	0.342696629	0.219101124
FRT	12	23	12	0.08974359	0.252136752	0.564102564	0.025641026	0.051282051	0.012820513
FRT	12	24	12	0.06805075	0.117070358	0.049019608	0.158592849	0.494809689	0.111880046
FRT	12	25	13	0.124125874	0.342657343	0.267482517	0.078671329	0.152097902	0.033216783
FRT	12	26	13	0.101141925	0.145187602	0.106035889	0.128874388	0.36867863	0.153344209
Blood	12	27	14	0.442373635	0.111823724	0.000857252	0.385604521	0.054038608	0.000539751
Blood	12	28	14	0.406215263	0.042530569	0.000773283	0.482963607	0.063505872	0.000773283
Blood	12	29	15	0.466052169	0.075260132	0.001567919	0.40328788	0.049935858	0.000570153
Blood	12	30	15	0.460817811	0.066681362	0.000881737	0.386311033	0.08095448	0.000826628
Blood	12	31	16	0.525442925	0.083569291	0.001496643	0.339859235	0.045384678	0.000444948
Blood	12	32	16	0.280890938	0.151154576	0.001227085	0.351801584	0.210612427	0.001078348
FRT	12	27	14	0.033939394	0.296969697	0.12969697	0.04969697	0.315151515	0.16
FRT	12	28	14	0.053571429	0.378571429	0.192857143	0.025	0.335714286	0.007142857
FRT	12	29	15	0.017977528	0.314606742	0.202247191	0.031460674	0.330337079	0.094382022
FRT	12	30	15	0.044871795	0.320512821	0.326923077	0.034188034	0.232905983	0.034188034
FRT	12	31	16	0.049261084	0.283251232	0.189655172	0.039408867	0.278325123	0.151477833
FRT	12	32	16	0.056692913	0.352755906	0.14488189	0.092913386	0.313385827	0.034645669
Blood	8	33	17	0.589322973	0.117922153	0.0015109	0.248291244	0.040362616	0.000719476
Blood	8	34	17	0.218706084	0.032373913	0.00026024	0.631135169	0.114661948	0.000936866
Blood	8	35	18	0.190904263	0.389053254	0.000568958	0.128622364	0.284782279	0.000303444
Blood	8	36	18	0.312643972	0.078512926	0.000575889	0.512221653	0.094509854	0.000511902
Blood	8	37	19	0.6034987	0.069432409	0.000704073	0.273775997	0.051018198	0.000649913
Blood	8	38	19	0.225911622	0.04383809	0.000451422	0.618799218	0.108993329	0.000852686
FRT	8	33	17	0.075151515	0.353939394	0.063030303	0.037575758	0.141818182	0.322424242
FRT	8	34	17	0.03030303	0.132231405	0.077134986	0.063360882	0.484848485	0.209366391
FRT	8	35	18	0.039954338	0.230593607	0.02283105	0.030821918	0.273972603	0.398401826
FRT	8	36	18	0.075240595	0.310586177	0.097112861	0.106736658	0.297462817	0.108486439
FRT	8	37	19	0.088082902	0.160621762	0.03626943	0.025906736	0.196891192	0.476683938
FRT	8	38	19	0.054794521	0.150684932	0.01369863	0.113013699	0.349315068	0.318493151
Blood	2	39	20	0.337912514	0.065020916	0.000774673	0.519444301	0.074420286	0.000723028
Blood	2	40	20	0.52589852	0.125581395	0.001479915	0.276321353	0.068287526	0.001162791
Blood	2	41	21	0.388479419	0.055448464	0.001927656	0.495407643	0.056582379	0.00147409
Blood	2	42	21	0.544748521	0.072115385	0.000739645	0.345857988	0.034245562	0.000961538
Blood	2	43	22	0.29372093	0.048837209	0.000697674	0.590232558	0.063488372	0.001860465
Blood	2	44	22	0.550968992	0.110271318	0.002713178	0.283914729	0.051162791	0.000581395
FRT	2	39	20	0.057142857	0.380952381	0.238095238	0.085714286	0.19047619	0.038095238
FRT	2	40	20	0.040816327	0.408163265	0.193877551	0.010204082	0.204081633	0.142857143
FRT	2	41	21	0.030864198	0.24691358	0.561728395	0.037037037	0.086419753	0.030864198
FRT	2	42	21	0.076923077	0.5	0.230769231	0.096153846	0.076923077	0.019230769
FRT	2	43	22	0.059405941	0.237623762	0.287128713	0.04950495	0.336633663	0.01980198
FRT	2	44	22	0.046728972	0.570093458	0.214953271	0.056074766	0.065420561	0.046728972
Blood	1	45	23	0.271611253	0.293459993	0.0008038	0.20701498	0.224698575	0.000219218
Blood	1	46	23	0.276155268	0.249801954	0.000422498	0.237866385	0.233166095	0.000369686
Blood	1	47	24	0.296599631	0.311135886	0.000943356	0.225204751	0.16285751	0.000214399
Blood	1	48	24	0.375338975	0.115725161	0.000490084	0.349985297	0.155585324	0.000457412
Blood	4	49	25	0.289468053	0.330808405	0.00055634	0.174776394	0.1998117	0.00158343
Blood	4	50	25	0.262471889	0.164532562	0.000229474	0.327321125	0.243655055	0.000275368
Blood	4	51	26	0.290013188	0.405287136	0.001678456	0.12666347	0.173660233	0.000779283
Blood	4	52	26	0.181835799	0.191202119	0.000322977	0.281441767	0.343001098	0.000129191
FRT	1	45	23	0.083815029	0.494219653	0.277456647	0.072254335	0.049132948	0.002890173
FRT	1	46	23	0.215841584	0.396039604	0.223762376	0.106930693	0.04950495	0.007920792
FRT	1	47	24	0.118055556	0.571180556	0.197916667	0.055555556	0.052083333	0.003472222
FRT	1	48	24	0.08652576	0.392338177	0.428665786	0.050858653	0.031043593	0.00330251
FRT	4	49	25	0.169635941	0.406661503	0.161115414	0.078233927	0.156467854	0.024012393
FRT	4	50	25	0.076393237	0.295554164	0.231684408	0.080150282	0.265497808	0.04758923
FRT	4	51	26	0.141630901	0.439198856	0.165951359	0.070100143	0.155937053	0.025751073
FRT	4	52	26	0.097826087	0.355072464	0.224637681	0.15942029	0.119565217	0.036231884
Blood	2	53	27	0.279797126	0.239063821	0.000528318	0.269125106	0.207787405	0.000422654
Blood	2	54	27	0.404792493	0.117354633	0.000502709	0.373401106	0.101938223	0.000446852
Blood	2	55	28	0.328258096	0.234023291	0.000164602	0.29673676	0.139047776	8.23011E-05
Blood	2	56	28	0.360588163	0.073335794	0.000615233	0.437799926	0.126368894	0.00036914
Blood	2	57	29	0.443673083	0.312275166	0.000757337	0.177027453	0.064184285	0.000568003
Blood	2	58	29	0.280082681	0.085929426	0.001033515	0.456370884	0.172154141	0.001771741
FRT	2	53	27	0.058047493	0.403693931	0.226912929	0.068601583	0.163588391	0.068601583
FRT	2	54	27	0.126984127	0.291005291	0.253968254	0.100529101	0.19047619	0.031746032
FRT	2	55	28	0.101423488	0.439501779	0.206405694	0.088967972	0.137010676	0.028469751
FRT	2	56	28	0.031746032	0.444444444	0.238095238	0.031746032	0.238095238	0.015873016
FRT	2	57	29	0.025287356	0.72183908	0.220689655	0.006896552	0.013793103	0.009195402
FRT	2	58	29	0.076612903	0.375	0.254032258	0.056451613	0.213709677	0.024193548
Blood	1	59	30	0.482299515	0.158839922	0.000361234	0.296212199	0.060274538	0.000774074
Blood	1	60	30	0.433620448	0.059498174	0.000374497	0.458103174	0.048122835	0.000280873
Blood	1	61	31	0.396356562	0.125530598	0.000530598	0.376680226	0.098956491	0.000574814
Blood	1	62	31	0.480121825	0.090009246	0.000761408	0.359982596	0.068526676	0.000380704
Blood	8	63	32	0.57280641	0.207290533	0.000741913	0.163517658	0.053912355	4.94609E-05
Blood	8	64	32	0.238453939	0.024944431	0.000740924	0.569646826	0.164238083	0.001852309
Blood	8	65	33	0.595056115	0.192143963	0.000870743	0.183775155	0.026799536	0.000193498
Blood	8	66	33	0.147372348	0.013484703	0.000213197	0.654567743	0.181217354	0.001332481
FRT	1	59	30	0.040369089	0.374855825	0.412918108	0.018454441	0.07266436	0.010380623
FRT	1	60	30	0.115107914	0.417266187	0.147482014	0.122302158	0.125899281	0.025179856
FRT	1	61	31	0.045007032	0.437412096	0.424753868	0.036568214	0.037974684	0.009845288
FRT	1	62	31	0.168067227	0.308123249	0.112044818	0.120448179	0.151260504	0.084033613
FRT	8	63	32	0.225140713	0.425265791	0.187617261	0.05065666	0.040650407	0.008130081
FRT	8	64	32	0.040667678	0.056449165	0.079210926	0.123823976	0.434597876	0.166616085
FRT	8	65	33	0.135686275	0.432679739	0.245751634	0.039738562	0.009934641	0.006013072
FRT	8	66	33	0.042918455	0.006242684	0.00351151	0.23995318	0.407725322	0.239172844
Blood	4	67	34	0.429070427	0.226040257	0.001222547	0.257695498	0.084268436	0.000567611
Blood	4	68	34	0.311400293	0.055397727	0.00206195	0.508751833	0.120097141	0.00206195
Blood	4	69	35	0.478893479	0.198670738	0.001736423	0.261780732	0.057301958	0.001496916
Blood	4	70	35	0.308999587	0.049814229	0.002064125	0.48734003	0.149305078	0.001995321
Blood	4	71	36	0.399976502	0.14036187	0.002623952	0.387287538	0.065246338	0.00383802
Blood	4	72	36	0.367625446	0.072993212	0.006228567	0.416614179	0.127300721	0.009097907
FRT	4	67	34	0.042319749	0.481191223	0.360501567	0.015673981	0.0830721	0.014106583
FRT	4	68	34	0.052407932	0.366855524	0.230878187	0.036827195	0.290368272	0.02266289
FRT	4	69	35	0.102697998	0.505657093	0.27154047	0.059181897	0.049608355	0.006962576
FRT	4	70	35	0.030612245	0.281632653	0.293877551	0.055102041	0.306122449	0.034693878
FRT	4	71	36	0.0432	0.3232	0.220266667	0.0448	0.2336	0.133866667
FRT	4	72	36	0.029257314	0.356339085	0.231057764	0.021755439	0.318829707	0.041260315
Blood	0	73	0	0.943	0.0545	0.0013	0	0	0
Blood	0	74	0	0.929	0.068	0.0011	0	0	0
Blood	0	75	0	0.93	0.0672	0.0015	0	0	0
Blood	0	76	0	0.956	0.0428	0.00096	0	0	0
Blood	0	77	0	0.933	0.0645	0.00061	0	0	0
Blood	0	78	0	0.917	0.08	0.0011	0	0	0
Blood	0	79	0	0.957	0.0405	0.0012	0	0	0
Blood	0	80	0	0.924	0.0726	0.00086	0	0	0
Blood	0	81	0	0.642	0.356	0.00046	0	0	0
Blood	0	82	0	0.731	0.267	0.00022	0	0	0
Blood	0	83	0	0.658	0.34	0.00079	0	0	0
Blood	0	84	0	0.726	0.272	0.00075	0	0	0
Blood	0	85	0	0.739	0.259	0.0013	0	0	0
Blood	0	86	0	0.579	0.417	0.0007	0	0	0
Blood	0	87	0	0.491	0.505	0.00097	0	0	0
Blood	0	88	0	0.736	0.26	0.0011	0	0	0
FRT	0	86	0	0.192	0.451	0.355	0	0	0
FRT	0	87	0	0.223	0.479	0.297	0	0	0
FRT	0	88	0	0.204	0.396	0.399	0	0	0
Blood	0	89	0	0.477	0.513	0.00056	0	0	0
Blood	0	90	0	0.475	0.516	0.00058	0	0	0
Blood	0	91	0	0.539	0.452	0.0014	0	0	0
FRT	0	89	0	0.308	0.535	0.157	0	0	0
FRT	0	90	0	0.2	0.66	0.144	0	0	0
FRT	0	91	0	0.171	0.39	0.439	0	0	0
Blood	0	92	0	0.832	0.17	0.0016	0	0	0
Blood	0	93	0	0.82	0.182	0.0019	0	0	0
Blood	0	94	0	0.774	0.228	0.002	0	0	0
Blood	0	95	0	0.697	0.302	0.0046	0	0	0
FRT	0	92	0	0.232	0.4	0.375	0	0	0
FRT	0	93	0	0.348	0.266	0.396	0	0	0
FRT	0	94	0	0.171	0.433	0.406	0	0	0
FRT	0	95	0	0.197	0.534	0.275	0	0	0
