## Supplementary resource 1 for "Probabilistic migration events drive transient tissue residency of lymphocytes during homeostasis": Tconv_parabiosis_data_iel.csv

tissue	week	mouse	pair	host.tconv.naive	host.tconv.activ	host.tconv.cd69p	donor.tconv.naive	donor.tconv.activ	donor.tconv.cd69p
Blood	4	1	1	0.453989362	0.130585106	0.002925532	0.312765957	0.09787234	0.000797872
Blood	4	2	1	0.338477366	0.077160494	0.001345362	0.473725863	0.107470719	0.001424501
Blood	4	3	2	0.474909091	0.095854545	0.001672727	0.346909091	0.078327273	0.000727273
Blood	4	4	2	0.361630595	0.074105204	0.001050641	0.477551306	0.083140716	0.000560342
Blood	4	5	3	0.584025559	0.075079872	0.002236422	0.285463259	0.052236422	0.000638978
Blood	4	6	3	0.314112437	0.070850982	0.000481325	0.534174047	0.079322295	0.000866384
Blood	4	7	4	0.411670762	0.18980344	0.004668305	0.238697789	0.154054054	0.0002457
Blood	4	8	4	0.261204996	0.164217487	0.000734754	0.401175606	0.170279206	0.002020573
Blood	1	9	5	0.472158416	0.093386139	0.001821782	0.384237624	0.04609901	0.000475248
Blood	1	10	5	0.447337703	0.068869534	0.000808117	0.420939212	0.060878154	0.000628536
Blood	1	11	6	0.604092012	0.082649405	0.000809155	0.278927292	0.032828575	0.000462374
Blood	1	12	6	0.331372073	0.065692102	0.000363945	0.511646245	0.085648429	0.00097052
IEL	4	1	1	0.001784211	0.13145935	0.66615048	0.001447568	0.046322168	0.151321326
IEL	4	2	1	0.001230325	0.248232629	0.612174355	0.001367027	0.039995313	0.091668945
IEL	4	3	2	0.005273202	0.267878666	0.647800321	0.004921655	0.026667336	0.042537164
IEL	4	4	2	0.006587915	0.135165834	0.651522035	0.008518855	0.053952749	0.139595638
IEL	4	5	3	0.01183607	0.191966267	0.664965232	0.005252256	0.028702471	0.093726883
IEL	4	6	3	0.012391264	0.241504475	0.592965768	0.024657363	0.045309469	0.077038613
IEL	4	7	4	0.000625894	0.12240701	0.702968526	0.000312947	0.038492489	0.132421316
IEL	4	8	4	7.18004E-05	0.188691438	0.719152755	0.000107701	0.025955843	0.061066236
IEL	1	9	5	0.000552181	0.235008283	0.749641082	0.000773054	0.004196576	0.003975704
IEL	1	10	5	0.001945147	0.230208131	0.742105946	0.001296765	0.009855411	0.008753161
IEL	1	11	6	0.00582539	0.250416099	0.725677107	0.003707066	0.006279316	0.004690573
IEL	1	12	6	0.002224479	0.300111224	0.654045167	0.002562987	0.025388075	0.009188065
Blood	8	13	7	0.495712656	0.105867113	0.000703997	0.346127311	0.048955972	0.000563198
Blood	8	14	7	0.380542933	0.052902695	0.000568004	0.46877938	0.095738013	0.000646349
Blood	8	15	8	0.438775696	0.165233828	0.00069067	0.317835657	0.074101674	0.00032716
Blood	8	16	8	0.409610224	0.052357827	0.001009585	0.427629393	0.106658147	0.000984026
Blood	8	17	9	0.406959623	0.124675971	0.000642873	0.400033181	0.065324236	0.000601398
Blood	8	18	9	0.424278106	0.081662965	0.000762705	0.367382985	0.123103273	0.000709182
IEL	8	13	7	0	0.114754098	0.68852459	0	0.06557377	0.131147541
IEL	8	14	7	0	0.032258065	0.516129032	0.064516129	0	0.387096774
IEL	8	15	8	0.033419023	0.05655527	0.642673522	0.023136247	0.030848329	0.210796915
IEL	8	16	8	0.003986952	0.017035158	0.407031533	0.005074302	0.028271113	0.538963393
IEL	8	17	9	0.030927835	0.075601375	0.719358534	0.027491409	0.027491409	0.116838488
IEL	8	18	9	0.009646302	0.090032154	0.565916399	0.012861736	0.038585209	0.282958199
Blood	12	19	10	0.379968442	0.082462995	0.003831993	0.469494327	0.062100834	0.00078894
Blood	12	20	10	0.549514759	0.045098895	0.000537291	0.350112495	0.053292589	0.000705195
Blood	12	21	11	0.534804654	0.117178112	0.000849966	0.301503561	0.044051701	0.000322401
Blood	12	22	11	0.360507104	0.040584033	0.001569982	0.504592197	0.091176701	0.000431745
Blood	12	23	12	0.653525622	0.116850878	0.001182103	0.198297772	0.028252261	0.000591051
Blood	12	24	12	0.224681582	0.02017841	0.001097171	0.670371607	0.081953919	0.001049468
Blood	12	25	13	0.51237779	0.090536801	0.00051651	0.352222837	0.042685851	0.000147574
Blood	12	26	13	0.374665376	0.047673293	0.000170872	0.487326992	0.088967363	0.000284787
IEL	12	19	10	0.004251317	0.061700527	0.788826185	0.005229496	0.014747931	0.122460497
IEL	12	20	10	0.000571149	0.029781332	0.364311358	0.000244778	0.06339752	0.540306789
IEL	12	21	11	0.00056383	0.109758963	0.859982145	0.000328901	0.00272518	0.021801438
IEL	12	22	11	0.004570223	0.025663561	0.163121814	0.008437335	0.111618914	0.683072596
IEL	12	23	12	0.001895571	0.167327245	0.773048423	0.001378597	0.00516974	0.045666035
IEL	12	24	12	0.003287071	0.013878744	0.155953251	0.008765522	0.101533966	0.714755296
IEL	12	25	13	0.002941176	0.205882353	0.694117647	0	0.032352941	0.064705882
IEL	12	26	13	0.00014039	0.082549488	0.309420188	0.000842342	0.089147831	0.510739857
Blood	12	27	14	0.442373635	0.111823724	0.000857252	0.385604521	0.054038608	0.000539751
Blood	12	28	14	0.406215263	0.042530569	0.000773283	0.482963607	0.063505872	0.000773283
Blood	12	29	15	0.466052169	0.075260132	0.001567919	0.40328788	0.049935858	0.000570153
Blood	12	30	15	0.460817811	0.066681362	0.000881737	0.386311033	0.08095448	0.000826628
Blood	12	31	16	0.525442925	0.083569291	0.001496643	0.339859235	0.045384678	0.000444948
Blood	12	32	16	0.280890938	0.151154576	0.001227085	0.351801584	0.210612427	0.001078348
IEL	12	27	14	0.024875622	0.019900498	0.641791045	0	0.024875622	0.28358209
IEL	12	28	14	0.028571429	0.028571429	0.314285714	0.171428571	0.085714286	0.371428571
IEL	12	29	15	0.01987084	0.04520616	0.534525584	0.020864382	0.035767511	0.34177844
IEL	12	30	15	0.011695906	0.046783626	0.662280702	0.00877193	0.033625731	0.235380117
IEL	12	31	16	0.018691589	0.056074766	0.663551402	0.046728972	0.009345794	0.205607477
IEL	12	32	16	0.010314112	0.089779653	0.465541491	0.016643226	0.06915143	0.34153774
Blood	8	33	17	0.589322973	0.117922153	0.0015109	0.248291244	0.040362616	0.000719476
Blood	8	34	17	0.218706084	0.032373913	0.00026024	0.631135169	0.114661948	0.000936866
Blood	8	35	18	0.190904263	0.389053254	0.000568958	0.128622364	0.284782279	0.000303444
Blood	8	36	18	0.312643972	0.078512926	0.000575889	0.512221653	0.094509854	0.000511902
Blood	8	37	19	0.6034987	0.069432409	0.000704073	0.273775997	0.051018198	0.000649913
Blood	8	38	19	0.225911622	0.04383809	0.000451422	0.618799218	0.108993329	0.000852686
IEL	8	33	17	0.024481847	0.062456531	0.401585756	0.011962721	0.041174016	0.456530811
IEL	8	34	17	0.001955496	0.009103169	0.118476062	0.00687795	0.076196898	0.785772084
IEL	8	35	18	0.008628203	0.031375283	0.286212306	0.006623671	0.045145546	0.620097612
IEL	8	36	18	0.006980953	0.047056796	0.325260708	0.010859261	0.051107472	0.557269672
IEL	8	37	19	0.002843028	0.00498695	0.025074571	0.001584638	0.050428784	0.914056674
IEL	8	38	19	0.004712244	0.016994979	0.1599073	0.012128235	0.057010429	0.747933565
Blood	2	39	20	0.337912514	0.065020916	0.000774673	0.519444301	0.074420286	0.000723028
Blood	2	40	20	0.52589852	0.125581395	0.001479915	0.276321353	0.068287526	0.001162791
Blood	2	41	21	0.388479419	0.055448464	0.001927656	0.495407643	0.056582379	0.00147409
Blood	2	42	21	0.544748521	0.072115385	0.000739645	0.345857988	0.034245562	0.000961538
Blood	2	43	22	0.29372093	0.048837209	0.000697674	0.590232558	0.063488372	0.001860465
Blood	2	44	22	0.550968992	0.110271318	0.002713178	0.283914729	0.051162791	0.000581395
IEL	2	39	20	0.001494768	0.023916293	0.92077728	0.007473842	0.00896861	0.035874439
IEL	2	40	20	0.008988016	0.026440936	0.925147422	0.00447023	0.003947118	0.029294274
IEL	2	41	21	0.007542676	0.030567686	0.881699087	0.010321556	0.013894403	0.055180627
IEL	2	42	21	0.010803511	0.075624578	0.804186361	0.013504389	0.0243079	0.068872384
IEL	2	43	22	0.010562997	0.052216051	0.771098769	0.016007841	0.028803223	0.119078732
IEL	2	44	22	0.002900112	0.109541368	0.851845714	0.001325765	0.00729171	0.024319509
Blood	1	45	23	0.271611253	0.293459993	0.0008038	0.20701498	0.224698575	0.000219218
Blood	1	46	23	0.276155268	0.249801954	0.000422498	0.237866385	0.233166095	0.000369686
Blood	1	47	24	0.296599631	0.311135886	0.000943356	0.225204751	0.16285751	0.000214399
Blood	1	48	24	0.375338975	0.115725161	0.000490084	0.349985297	0.155585324	0.000457412
Blood	4	49	25	0.289468053	0.330808405	0.00055634	0.174776394	0.1998117	0.00158343
Blood	4	50	25	0.262471889	0.164532562	0.000229474	0.327321125	0.243655055	0.000275368
Blood	4	51	26	0.290013188	0.405287136	0.001678456	0.12666347	0.173660233	0.000779283
Blood	4	52	26	0.181835799	0.191202119	0.000322977	0.281441767	0.343001098	0.000129191
IEL	1	45	23	0.004558405	0.184615385	0.757834758	0.003988604	0.033618234	0.014245014
IEL	1	46	23	0.003908599	0.262778112	0.721888154	0.000601323	0.009320505	0.001803969
IEL	1	47	24	0.01146789	0.155963303	0.781536697	0.004587156	0.033256881	0.013188073
IEL	1	48	24	0.00908632	0.328621908	0.639071176	0.002523978	0.014639071	0.006562342
IEL	4	49	25	0.00323677	0.230619841	0.58650267	0.000971031	0.085612559	0.094513675
IEL	4	50	25	0.006614786	0.124902724	0.372373541	0.006225681	0.148638132	0.339688716
IEL	4	51	26	0.005343511	0.154198473	0.575572519	0.001526718	0.124427481	0.138167939
IEL	4	52	26	0.013896609	0.240133407	0.679822123	0.006114508	0.024458032	0.034463591
Blood	2	53	27	0.279797126	0.239063821	0.000528318	0.269125106	0.207787405	0.000422654
Blood	2	54	27	0.404792493	0.117354633	0.000502709	0.373401106	0.101938223	0.000446852
Blood	2	55	28	0.328258096	0.234023291	0.000164602	0.29673676	0.139047776	8.23011E-05
Blood	2	56	28	0.360588163	0.073335794	0.000615233	0.437799926	0.126368894	0.00036914
Blood	2	57	29	0.443673083	0.312275166	0.000757337	0.177027453	0.064184285	0.000568003
Blood	2	58	29	0.280082681	0.085929426	0.001033515	0.456370884	0.172154141	0.001771741
IEL	2	53	27	0.030444965	0.079625293	0.831381733	0.022248244	0.012880562	0.023419204
IEL	2	54	27	0.002923977	0.035087719	0.84502924	0.014619883	0.01754386	0.084795322
IEL	2	55	28	0.025265957	0.089095745	0.804521277	0.015957447	0.022606383	0.042553191
IEL	2	56	28	0.026595745	0.061702128	0.777659574	0.021276596	0.027659574	0.084042553
IEL	2	57	29	0.031059063	0.103360489	0.82688391	0.015274949	0.010183299	0.012729124
IEL	2	58	29	0.027932961	0.100558659	0.722067039	0.030726257	0.023743017	0.093575419
Blood	1	59	30	0.482299515	0.158839922	0.000361234	0.296212199	0.060274538	0.000774074
Blood	1	60	30	0.433620448	0.059498174	0.000374497	0.458103174	0.048122835	0.000280873
Blood	1	61	31	0.396356562	0.125530598	0.000530598	0.376680226	0.098956491	0.000574814
Blood	1	62	31	0.480121825	0.090009246	0.000761408	0.359982596	0.068526676	0.000380704
Blood	8	63	32	0.57280641	0.207290533	0.000741913	0.163517658	0.053912355	4.94609E-05
Blood	8	64	32	0.238453939	0.024944431	0.000740924	0.569646826	0.164238083	0.001852309
Blood	8	65	33	0.595056115	0.192143963	0.000870743	0.183775155	0.026799536	0.000193498
Blood	8	66	33	0.147372348	0.013484703	0.000213197	0.654567743	0.181217354	0.001332481
IEL	1	59	30	0.006961018	0.070107399	0.91517502	0.004673827	0.002585521	9.94431E-05
IEL	1	60	30	0.056359482	0.092155369	0.729626809	0.042650419	0.054836253	0.024371668
IEL	1	61	31	0.007579302	0.100308786	0.876672593	0.008234303	0.005240011	0.001965004
IEL	1	62	31	0.04668435	0.070557029	0.840848806	0.021750663	0.014854111	0.00530504
IEL	8	63	32	0.004553294	0.078371852	0.879337703	0.002069679	0.007312867	0.029389445
IEL	8	64	32	0.004243561	0.01628343	0.105299516	0.009079246	0.072239218	0.792657653
IEL	8	65	33	0.011428571	0.068819876	0.808447205	0.002236025	0.004223602	0.104596273
IEL	8	66	33	0.004541768	0.003892944	0.00081103	0.016545012	0.062773723	0.910624493
Blood	4	67	34	0.429070427	0.226040257	0.001222547	0.257695498	0.084268436	0.000567611
Blood	4	68	34	0.311400293	0.055397727	0.00206195	0.508751833	0.120097141	0.00206195
Blood	4	69	35	0.478893479	0.198670738	0.001736423	0.261780732	0.057301958	0.001496916
Blood	4	70	35	0.308999587	0.049814229	0.002064125	0.48734003	0.149305078	0.001995321
Blood	4	71	36	0.399976502	0.14036187	0.002623952	0.387287538	0.065246338	0.00383802
Blood	4	72	36	0.367625446	0.072993212	0.006228567	0.416614179	0.127300721	0.009097907
IEL	4	67	34	0.016026884	0.117745896	0.752746543	0.010339925	0.032053768	0.071862479
IEL	4	68	34	0.018545173	0.071246678	0.716175819	0.028454384	0.060617803	0.104738707
IEL	4	69	35	0.00345642	0.072066363	0.833976612	0.002534708	0.022581946	0.0657872
IEL	4	70	35	0.009309389	0.048989832	0.731414235	0.011884326	0.042717549	0.156476958
IEL	4	71	36	0.009458238	0.07350998	0.699005494	0.0092496	0.051185757	0.158008206
IEL	4	72	36	0.007865414	0.111863666	0.759886388	0.007865414	0.032554075	0.08040201
IEL	0	73	0	0.0094	0.0977	0.894	0	0	0
IEL	0	74	0	0.0073	0.0839	0.912	0	0	0
IEL	0	75	0	0.0298	0.157	0.815	0	0	0
IEL	0	76	0	0.014	0.0783	0.909	0	0	0
IEL	0	77	0	0.0129	0.0834	0.904	0	0	0
IEL	0	78	0	0.0044	0.0504	0.946	0	0	0
IEL	0	79	0	0.0073	0.0712	0.923	0	0	0
IEL	0	80	0	0.0231	0.118	0.862	0	0	0
Blood	0	73	0	0.943	0.0545	0.0013	0	0	0
Blood	0	74	0	0.929	0.068	0.0011	0	0	0
Blood	0	75	0	0.93	0.0672	0.0015	0	0	0
Blood	0	76	0	0.956	0.0428	0.00096	0	0	0
Blood	0	77	0	0.933	0.0645	0.00061	0	0	0
Blood	0	78	0	0.917	0.08	0.0011	0	0	0
Blood	0	79	0	0.957	0.0405	0.0012	0	0	0
Blood	0	80	0	0.924	0.0726	0.00086	0	0	0
Blood	0	81	0	0.642	0.356	0.00046	0	0	0
Blood	0	82	0	0.731	0.267	0.00022	0	0	0
Blood	0	83	0	0.658	0.34	0.00079	0	0	0
Blood	0	84	0	0.726	0.272	0.00075	0	0	0
Blood	0	85	0	0.739	0.259	0.0013	0	0	0
IEL	0	81	0	0.0077	0.098	0.895	0	0	0
IEL	0	82	0	0.0015	0.0929	0.908	0	0	0
IEL	0	83	0	0.0013	0.0941	0.906	0	0	0
IEL	0	84	0	0.0016	0.0712	0.927	0	0	0
IEL	0	85	0	0.0019	0.0878	0.91	0	0	0
Blood	0	86	0	0.579	0.417	0.0007	0	0	0
Blood	0	87	0	0.491	0.505	0.00097	0	0	0
Blood	0	88	0	0.736	0.26	0.0011	0	0	0
IEL	0	86	0	0.0152	0.0646	0.92	0	0	0
IEL	0	87	0	0.0089	0.028	0.963	0	0	0
IEL	0	88	0	0.0083	0.0428	0.949	0	0	0
Blood	0	89	0	0.477	0.513	0.00056	0	0	0
Blood	0	90	0	0.475	0.516	0.00058	0	0	0
Blood	0	91	0	0.539	0.452	0.0014	0	0	0
IEL	0	89	0	0.0435	0.0435	0.913	0	0	0
IEL	0	90	0	0.0571	0.0429	0.9	0	0	0
IEL	0	91	0	0	0.238	0.762	0	0	0
Blood	0	92	0	0.832	0.17	0.0016	0	0	0
Blood	0	93	0	0.82	0.182	0.0019	0	0	0
Blood	0	94	0	0.774	0.228	0.002	0	0	0
Blood	0	95	0	0.697	0.302	0.0046	0	0	0
IEL	0	92	0	0.0489	0.0978	0.858	0	0	0
IEL	0	93	0	0.0189	0.0723	0.917	0	0	0
IEL	0	94	0	0.0213	0.0638	0.915	0	0	0
IEL	0	95	0	0.0811	0.176	0.77	0	0	0
