## Supplementary resource 1 for "Probabilistic migration events drive transient tissue residency of lymphocytes during homeostasis": Tconv_parabiosis_data_kidney.csv

tissue	week	mouse	pair	host.tconv.naive	host.tconv.activ	host.tconv.cd69p	donor.tconv.naive	donor.tconv.activ	donor.tconv.cd69p
Blood	4	1	1	0.453989362	0.130585106	0.002925532	0.312765957	0.09787234	0.000797872
Blood	4	2	1	0.338477366	0.077160494	0.001345362	0.473725863	0.107470719	0.001424501
Blood	4	3	2	0.474909091	0.095854545	0.001672727	0.346909091	0.078327273	0.000727273
Blood	4	4	2	0.361630595	0.074105204	0.001050641	0.477551306	0.083140716	0.000560342
Blood	4	5	3	0.584025559	0.075079872	0.002236422	0.285463259	0.052236422	0.000638978
Blood	4	6	3	0.314112437	0.070850982	0.000481325	0.534174047	0.079322295	0.000866384
Blood	4	7	4	0.411670762	0.18980344	0.004668305	0.238697789	0.154054054	0.0002457
Blood	4	8	4	0.261204996	0.164217487	0.000734754	0.401175606	0.170279206	0.002020573
Blood	1	9	5	0.472158416	0.093386139	0.001821782	0.384237624	0.04609901	0.000475248
Blood	1	10	5	0.447337703	0.068869534	0.000808117	0.420939212	0.060878154	0.000628536
Blood	1	11	6	0.604092012	0.082649405	0.000809155	0.278927292	0.032828575	0.000462374
Blood	1	12	6	0.331372073	0.065692102	0.000363945	0.511646245	0.085648429	0.00097052
Kidney	4	1	1	0.012133468	0.497724975	0.222952477	0.011122346	0.223205258	0.033619818
Kidney	4	2	1	0.008697453	0.331124456	0.255539449	0.012632015	0.3015117	0.090909091
Kidney	4	3	2	0.005277864	0.412915244	0.302080099	0.003415088	0.205526234	0.072027321
Kidney	4	4	2	0.014299643	0.336041599	0.283392915	0.013487163	0.288917777	0.064185895
Kidney	4	5	3	0.007027027	0.258378378	0.276756757	0.003243243	0.231351351	0.222702703
Kidney	4	6	3	0.032234432	0.340903541	0.118925519	0.048351648	0.407326007	0.050549451
Kidney	4	7	4	0.005078597	0.453204353	0.162273277	0.003143894	0.327448609	0.049093108
Kidney	4	8	4	0.004568197	0.302371112	0.281052861	0.007396128	0.313030237	0.092669132
Kidney	1	9	5	0.020447907	0.507497566	0.20194742	0.01187926	0.254527751	0.003700097
Kidney	1	10	5	0.011118293	0.410342599	0.341693601	0.008274079	0.21822883	0.010471881
Kidney	1	11	6	0.039505188	0.533719074	0.248403831	0.011572227	0.158220271	0.007581804
Kidney	1	12	6	0.017589477	0.388192108	0.322881615	0.030896299	0.235240135	0.004588559
Blood	8	13	7	0.495712656	0.105867113	0.000703997	0.346127311	0.048955972	0.000563198
Blood	8	14	7	0.380542933	0.052902695	0.000568004	0.46877938	0.095738013	0.000646349
Blood	8	15	8	0.438775696	0.165233828	0.00069067	0.317835657	0.074101674	0.00032716
Blood	8	16	8	0.409610224	0.052357827	0.001009585	0.427629393	0.106658147	0.000984026
Blood	8	17	9	0.406959623	0.124675971	0.000642873	0.400033181	0.065324236	0.000601398
Blood	8	18	9	0.424278106	0.081662965	0.000762705	0.367382985	0.123103273	0.000709182
Kidney	8	13	7	0.229402262	0.316639742	0.129240711	0.184168013	0.108239095	0.030694669
Kidney	8	14	7	0.033584647	0.167923235	0.245373544	0.037697053	0.289924606	0.222755312
Kidney	8	15	8	0.174897119	0.362139918	0.154320988	0.179012346	0.098765432	0.030864198
Kidney	8	16	8	0.201357466	0.140271493	0.076923077	0.160633484	0.305429864	0.115384615
Kidney	8	17	9	0.076704545	0.224431818	0.389204545	0.098011364	0.110795455	0.103693182
Kidney	8	18	9	0.073375262	0.188679245	0.389937107	0.071278826	0.176100629	0.100628931
Blood	12	19	10	0.379968442	0.082462995	0.003831993	0.469494327	0.062100834	0.00078894
Blood	12	20	10	0.549514759	0.045098895	0.000537291	0.350112495	0.053292589	0.000705195
Blood	12	21	11	0.534804654	0.117178112	0.000849966	0.301503561	0.044051701	0.000322401
Blood	12	22	11	0.360507104	0.040584033	0.001569982	0.504592197	0.091176701	0.000431745
Blood	12	23	12	0.653525622	0.116850878	0.001182103	0.198297772	0.028252261	0.000591051
Blood	12	24	12	0.224681582	0.02017841	0.001097171	0.670371607	0.081953919	0.001049468
Blood	12	25	13	0.51237779	0.090536801	0.00051651	0.352222837	0.042685851	0.000147574
Blood	12	26	13	0.374665376	0.047673293	0.000170872	0.487326992	0.088967363	0.000284787
Kidney	12	19	10	0.052219321	0.430809399	0.138381201	0.052219321	0.302872063	0.020887728
Kidney	12	20	10	0.032626427	0.340946166	0.159053834	0.018760196	0.274877651	0.175367047
Kidney	12	21	11	0.078014184	0.46572104	0.271867612	0.01891253	0.137115839	0.030732861
Kidney	12	22	11	0.020765027	0.166120219	0.099453552	0.032786885	0.45136612	0.23715847
Kidney	12	23	12	0.134502924	0.520467836	0.175438596	0.070175439	0.087719298	0.011695906
Kidney	12	24	12	0.013303769	0.144124169	0.082039911	0.046563193	0.454545455	0.262749446
Kidney	12	25	13	0.056772908	0.416334661	0.217131474	0.018924303	0.226095618	0.062749004
Kidney	12	26	13	0.055610725	0.270109235	0.123138034	0.075471698	0.390268123	0.085402185
Blood	12	27	14	0.442373635	0.111823724	0.000857252	0.385604521	0.054038608	0.000539751
Blood	12	28	14	0.406215263	0.042530569	0.000773283	0.482963607	0.063505872	0.000773283
Blood	12	29	15	0.466052169	0.075260132	0.001567919	0.40328788	0.049935858	0.000570153
Blood	12	30	15	0.460817811	0.066681362	0.000881737	0.386311033	0.08095448	0.000826628
Blood	12	31	16	0.525442925	0.083569291	0.001496643	0.339859235	0.045384678	0.000444948
Blood	12	32	16	0.280890938	0.151154576	0.001227085	0.351801584	0.210612427	0.001078348
Kidney	12	27	14	0.059432387	0.384307179	0.070116861	0.063439065	0.324874791	0.09148581
Kidney	12	28	14	0.10486769	0.357726233	0.176086246	0.08918654	0.245344659	0.024175106
Kidney	12	29	15	0.044377893	0.36700245	0.147291043	0.048189491	0.298121427	0.090389328
Kidney	12	30	15	0.095971028	0.370303305	0.200090539	0.081032141	0.221367134	0.024898144
Kidney	12	31	16	0.069876026	0.325390436	0.185960393	0.047335373	0.240218966	0.127193689
Kidney	12	32	16	0.049748463	0.344046954	0.219116825	0.055897149	0.302683063	0.025433203
Blood	8	33	17	0.589322973	0.117922153	0.0015109	0.248291244	0.040362616	0.000719476
Blood	8	34	17	0.218706084	0.032373913	0.00026024	0.631135169	0.114661948	0.000936866
Blood	8	35	18	0.190904263	0.389053254	0.000568958	0.128622364	0.284782279	0.000303444
Blood	8	36	18	0.312643972	0.078512926	0.000575889	0.512221653	0.094509854	0.000511902
Blood	8	37	19	0.6034987	0.069432409	0.000704073	0.273775997	0.051018198	0.000649913
Blood	8	38	19	0.225911622	0.04383809	0.000451422	0.618799218	0.108993329	0.000852686
Kidney	8	33	17	0.018038529	0.117513135	0.274956217	0.01033275	0.07145359	0.505954466
Kidney	8	34	17	0.024016812	0.145301711	0.131492044	0.064244971	0.36835785	0.258480937
Kidney	8	35	18	0.051606621	0.321324245	0.038948393	0.040895813	0.298928919	0.239532619
Kidney	8	36	18	0.071954211	0.251022077	0.056418643	0.174161897	0.345053148	0.096484056
Kidney	8	37	19	0.055187638	0.262693157	0.002207506	0.022075055	0.271523179	0.379690949
Kidney	8	38	19	0.048184818	0.136633663	0.0330033	0.143234323	0.4	0.2330033
Blood	2	39	20	0.337912514	0.065020916	0.000774673	0.519444301	0.074420286	0.000723028
Blood	2	40	20	0.52589852	0.125581395	0.001479915	0.276321353	0.068287526	0.001162791
Blood	2	41	21	0.388479419	0.055448464	0.001927656	0.495407643	0.056582379	0.00147409
Blood	2	42	21	0.544748521	0.072115385	0.000739645	0.345857988	0.034245562	0.000961538
Blood	2	43	22	0.29372093	0.048837209	0.000697674	0.590232558	0.063488372	0.001860465
Blood	2	44	22	0.550968992	0.110271318	0.002713178	0.283914729	0.051162791	0.000581395
Kidney	2	39	20	0.043175487	0.305013928	0.433147632	0.058495822	0.110027855	0.044568245
Kidney	2	40	20	0.08550995	0.401430348	0.228233831	0.060323383	0.183768657	0.034825871
Kidney	2	41	21	0.018808777	0.340647858	0.455590387	0.017763845	0.141065831	0.01985371
Kidney	2	42	21	0.06817135	0.361584523	0.106863197	0.061607554	0.305849839	0.089820359
Kidney	2	43	22	0.016460905	0.37037037	0.226337449	0.049382716	0.283950617	0.032921811
Kidney	2	44	22	0.089364035	0.391447368	0.327302632	0.046052632	0.11622807	0.024671053
Blood	1	45	23	0.271611253	0.293459993	0.0008038	0.20701498	0.224698575	0.000219218
Blood	1	46	23	0.276155268	0.249801954	0.000422498	0.237866385	0.233166095	0.000369686
Blood	1	47	24	0.296599631	0.311135886	0.000943356	0.225204751	0.16285751	0.000214399
Blood	1	48	24	0.375338975	0.115725161	0.000490084	0.349985297	0.155585324	0.000457412
Blood	4	49	25	0.289468053	0.330808405	0.00055634	0.174776394	0.1998117	0.00158343
Blood	4	50	25	0.262471889	0.164532562	0.000229474	0.327321125	0.243655055	0.000275368
Blood	4	51	26	0.290013188	0.405287136	0.001678456	0.12666347	0.173660233	0.000779283
Blood	4	52	26	0.181835799	0.191202119	0.000322977	0.281441767	0.343001098	0.000129191
Kidney	1	45	23	0.030349014	0.634294385	0.121396055	0.024279211	0.179059181	0.004552352
Kidney	1	46	23	0.042025862	0.565732759	0.235452586	0.024784483	0.125538793	0.000538793
Kidney	1	47	24	0.032894737	0.595394737	0.194078947	0.028508772	0.140350877	0.004385965
Kidney	1	48	24	0.04317237	0.458586505	0.239846498	0.023664854	0.221618164	0.005436521
Kidney	4	49	25	0.0125	0.45	0.30625	0.00625	0.15	0.075
Kidney	4	50	25	0.071315372	0.328050713	0.090332805	0.085578447	0.374009509	0.045958796
Kidney	4	51	26	0.013076923	0.570769231	0.233076923	0.008461538	0.12	0.046923077
Kidney	4	52	26	0.023217247	0.466003317	0.232172471	0.048092869	0.212271973	0.011608624
Blood	2	53	27	0.279797126	0.239063821	0.000528318	0.269125106	0.207787405	0.000422654
Blood	2	54	27	0.404792493	0.117354633	0.000502709	0.373401106	0.101938223	0.000446852
Blood	2	55	28	0.328258096	0.234023291	0.000164602	0.29673676	0.139047776	8.23011E-05
Blood	2	56	28	0.360588163	0.073335794	0.000615233	0.437799926	0.126368894	0.00036914
Blood	2	57	29	0.443673083	0.312275166	0.000757337	0.177027453	0.064184285	0.000568003
Blood	2	58	29	0.280082681	0.085929426	0.001033515	0.456370884	0.172154141	0.001771741
Kidney	2	53	27	0.032599119	0.337444934	0.437885463	0.040528634	0.125110132	0.022026432
Kidney	2	54	27	0.052663586	0.491972756	0.287521284	0.044636342	0.106178545	0.013743615
Kidney	2	55	28	0.054527264	0.378189095	0.369184592	0.060030015	0.117558779	0.017508754
Kidney	2	56	28	0.130070547	0.291446208	0.167989418	0.155202822	0.231922399	0.021164021
Kidney	2	57	29	0.016821491	0.537534522	0.422294753	0.005021341	0.010544815	0.005272408
Kidney	2	58	29	0.018400803	0.31281365	0.159417866	0.028437605	0.352291736	0.12462362
Blood	1	59	30	0.482299515	0.158839922	0.000361234	0.296212199	0.060274538	0.000774074
Blood	1	60	30	0.433620448	0.059498174	0.000374497	0.458103174	0.048122835	0.000280873
Blood	1	61	31	0.396356562	0.125530598	0.000530598	0.376680226	0.098956491	0.000574814
Blood	1	62	31	0.480121825	0.090009246	0.000761408	0.359982596	0.068526676	0.000380704
Blood	8	63	32	0.57280641	0.207290533	0.000741913	0.163517658	0.053912355	4.94609E-05
Blood	8	64	32	0.238453939	0.024944431	0.000740924	0.569646826	0.164238083	0.001852309
Blood	8	65	33	0.595056115	0.192143963	0.000870743	0.183775155	0.026799536	0.000193498
Blood	8	66	33	0.147372348	0.013484703	0.000213197	0.654567743	0.181217354	0.001332481
Kidney	1	59	30	0.043850267	0.321925134	0.49197861	0.04171123	0.079144385	0.004278075
Kidney	1	60	30	0.123415046	0.404057481	0.2079459	0.096083404	0.136939983	0.002535926
Kidney	1	61	31	0.1898017	0.342776204	0.127478754	0.181303116	0.150141643	0.005665722
Kidney	1	62	31	0.139240506	0.353375527	0.262658228	0.087552743	0.114978903	0
Kidney	8	63	32	0.316263974	0.341507393	0.174540209	0.091236928	0.045438154	0.005409304
Kidney	8	64	32	0.081291094	0.092050209	0.075313808	0.176927675	0.312612074	0.212791393
Kidney	8	65	33	0.038837517	0.310964333	0.415059445	0.010303831	0.009511229	0.004227213
Kidney	8	66	33	0.036245353	0.020446097	0.000309789	0.164498141	0.433085502	0.308859975
Blood	4	67	34	0.429070427	0.226040257	0.001222547	0.257695498	0.084268436	0.000567611
Blood	4	68	34	0.311400293	0.055397727	0.00206195	0.508751833	0.120097141	0.00206195
Blood	4	69	35	0.478893479	0.198670738	0.001736423	0.261780732	0.057301958	0.001496916
Blood	4	70	35	0.308999587	0.049814229	0.002064125	0.48734003	0.149305078	0.001995321
Blood	4	71	36	0.399976502	0.14036187	0.002623952	0.387287538	0.065246338	0.00383802
Blood	4	72	36	0.367625446	0.072993212	0.006228567	0.416614179	0.127300721	0.009097907
Kidney	4	67	34	0.034482759	0.45553539	0.387174834	0.026013309	0.075015124	0.018753781
Kidney	4	68	34	0.061443201	0.341509883	0.320552513	0.081447964	0.182186235	0.010002382
Kidney	4	69	35	0.042189854	0.452536414	0.413862381	0.031642391	0.053239578	0.001506781
Kidney	4	70	35	0.064982646	0.297724643	0.215966062	0.077709217	0.27535673	0.06594678
Kidney	4	71	36	0.01334504	0.293942054	0.336611062	0.016154522	0.215100966	0.120456541
Kidney	4	72	36	0.06114526	0.407958589	0.295697185	0.035910709	0.159818829	0.036234228
Blood	0	73	0	0.943	0.0545	0.0013	0	0	0
Blood	0	74	0	0.929	0.068	0.0011	0	0	0
Blood	0	75	0	0.93	0.0672	0.0015	0	0	0
Blood	0	76	0	0.956	0.0428	0.00096	0	0	0
Blood	0	77	0	0.933	0.0645	0.00061	0	0	0
Blood	0	78	0	0.917	0.08	0.0011	0	0	0
Blood	0	79	0	0.957	0.0405	0.0012	0	0	0
Blood	0	80	0	0.924	0.0726	0.00086	0	0	0
Kidney	0	73	0	0.114	0.571	0.312	0	0	0
Kidney	0	74	0	0.156	0.611	0.231	0	0	0
Kidney	0	75	0	0.218	0.549	0.232	0	0	0
Kidney	0	76	0	0.158	0.584	0.258	0	0	0
Kidney	0	77	0	0.157	0.609	0.233	0	0	0
Kidney	0	78	0	0.0935	0.597	0.309	0	0	0
Kidney	0	79	0	0.163	0.572	0.264	0	0	0
Kidney	0	80	0	0.184	0.607	0.208	0	0	0
Blood	0	81	0	0.642	0.356	0.00046	0	0	0
Blood	0	82	0	0.731	0.267	0.00022	0	0	0
Blood	0	83	0	0.658	0.34	0.00079	0	0	0
Blood	0	84	0	0.726	0.272	0.00075	0	0	0
Blood	0	85	0	0.739	0.259	0.0013	0	0	0
Kidney	0	81	0	0.176	0.528	0.293	0	0	0
Kidney	0	82	0	0.128	0.359	0.509	0	0	0
Kidney	0	83	0	0.182	0.471	0.343	0	0	0
Kidney	0	84	0	0.313	0.379	0.307	0	0	0
Kidney	0	85	0	0.233	0.385	0.377	0	0	0
Blood	0	86	0	0.579	0.417	0.0007	0	0	0
Blood	0	87	0	0.491	0.505	0.00097	0	0	0
Blood	0	88	0	0.736	0.26	0.0011	0	0	0
Kidney	0	86	0	0.13	0.442	0.426	0	0	0
Kidney	0	87	0	0.266	0.475	0.258	0	0	0
Kidney	0	88	0	0.343	0.4	0.257	0	0	0
Blood	0	89	0	0.477	0.513	0.00056	0	0	0
Blood	0	90	0	0.475	0.516	0.00058	0	0	0
Blood	0	91	0	0.539	0.452	0.0014	0	0	0
Kidney	0	89	0	0.0876	0.43	0.479	0	0	0
Kidney	0	90	0	0.197	0.424	0.377	0	0	0
Kidney	0	91	0	0.176	0.472	0.348	0	0	0
Blood	0	92	0	0.832	0.17	0.0016	0	0	0
Blood	0	93	0	0.82	0.182	0.0019	0	0	0
Blood	0	94	0	0.774	0.228	0.002	0	0	0
Blood	0	95	0	0.697	0.302	0.0046	0	0	0
Kidney	0	92	0	0.119	0.4	0.497	0	0	0
Kidney	0	93	0	0.313	0.3	0.397	0	0	0
Kidney	0	94	0	0.11	0.488	0.416	0	0	0
