## Supplementary resource 1 for "Probabilistic migration events drive transient tissue residency of lymphocytes during homeostasis": Tconv_parabiosis_data_liver.csv

tissue	week	mouse	pair	host.tconv.naive	host.tconv.activ	host.tconv.cd69p	donor.tconv.naive	donor.tconv.activ	donor.tconv.cd69p
Blood	4	1	1	0.453989362	0.130585106	0.002925532	0.312765957	0.09787234	0.000797872
Blood	4	2	1	0.338477366	0.077160494	0.001345362	0.473725863	0.107470719	0.001424501
Blood	4	3	2	0.474909091	0.095854545	0.001672727	0.346909091	0.078327273	0.000727273
Blood	4	4	2	0.361630595	0.074105204	0.001050641	0.477551306	0.083140716	0.000560342
Blood	4	5	3	0.584025559	0.075079872	0.002236422	0.285463259	0.052236422	0.000638978
Blood	4	6	3	0.314112437	0.070850982	0.000481325	0.534174047	0.079322295	0.000866384
Blood	4	7	4	0.411670762	0.18980344	0.004668305	0.238697789	0.154054054	0.0002457
Blood	4	8	4	0.261204996	0.164217487	0.000734754	0.401175606	0.170279206	0.002020573
Blood	1	9	5	0.472158416	0.093386139	0.001821782	0.384237624	0.04609901	0.000475248
Blood	1	10	5	0.447337703	0.068869534	0.000808117	0.420939212	0.060878154	0.000628536
Blood	1	11	6	0.604092012	0.082649405	0.000809155	0.278927292	0.032828575	0.000462374
Blood	1	12	6	0.331372073	0.065692102	0.000363945	0.511646245	0.085648429	0.00097052
Liver	4	1	1	0.00266395	0.180130063	0.695212724	0.003134059	0.106793074	0.010420747
Liver	4	2	1	0.007685009	0.168975332	0.59402277	0.009013283	0.201897533	0.016034156
Liver	4	3	2	0.003043111	0.162299239	0.75812905	0.003381234	0.063510848	0.009185686
Liver	4	4	2	0.016253783	0.229682771	0.513171169	0.017486829	0.202779957	0.018271494
Liver	4	5	3	0.021326398	0.244863459	0.581924577	0.012873862	0.115474642	0.020286086
Liver	4	6	3	0.006100977	0.174500405	0.637614393	0.007781859	0.163170018	0.008528917
Liver	4	7	4	0.019937875	0.253052084	0.582099256	0.012641768	0.118254714	0.010402369
Liver	4	8	4	0.003321489	0.146454503	0.671172563	0.004789124	0.134404449	0.038390236
Liver	1	9	5	0.022995043	0.319655481	0.500040627	0.016088405	0.133826278	0.003331437
Liver	1	10	5	0.021510603	0.278665613	0.574649085	0.016224099	0.099532114	0.007899374
Liver	1	11	6	0.025960733	0.342793338	0.539220248	0.011165907	0.073788034	0.00362892
Liver	1	12	6	0.017757875	0.227995676	0.563310686	0.014823965	0.165457072	0.007257566
Blood	8	13	7	0.495712656	0.105867113	0.000703997	0.346127311	0.048955972	0.000563198
Blood	8	14	7	0.380542933	0.052902695	0.000568004	0.46877938	0.095738013	0.000646349
Blood	8	15	8	0.438775696	0.165233828	0.00069067	0.317835657	0.074101674	0.00032716
Blood	8	16	8	0.409610224	0.052357827	0.001009585	0.427629393	0.106658147	0.000984026
Blood	8	17	9	0.406959623	0.124675971	0.000642873	0.400033181	0.065324236	0.000601398
Blood	8	18	9	0.424278106	0.081662965	0.000762705	0.367382985	0.123103273	0.000709182
Liver	8	13	7	0.266500416	0.150124688	0.198503741	0.240731505	0.126849543	0.010806318
Liver	8	14	7	0.134439345	0.087617631	0.448396113	0.180004616	0.105310393	0.040411293
Liver	8	15	8	0.125835659	0.11649973	0.606272431	0.091095682	0.043747508	0.013910065
Liver	8	16	8	0.193550973	0.090242289	0.387462675	0.182648951	0.121104631	0.020661737
Liver	8	17	9	0.117106363	0.107164174	0.581558349	0.122256519	0.056975733	0.012585481
Liver	8	18	9	0.241697417	0.076326994	0.342435424	0.199290378	0.087482259	0.048084019
Blood	12	19	10	0.379968442	0.082462995	0.003831993	0.469494327	0.062100834	0.00078894
Blood	12	20	10	0.549514759	0.045098895	0.000537291	0.350112495	0.053292589	0.000705195
Blood	12	21	11	0.534804654	0.117178112	0.000849966	0.301503561	0.044051701	0.000322401
Blood	12	22	11	0.360507104	0.040584033	0.001569982	0.504592197	0.091176701	0.000431745
Blood	12	23	12	0.653525622	0.116850878	0.001182103	0.198297772	0.028252261	0.000591051
Blood	12	24	12	0.224681582	0.02017841	0.001097171	0.670371607	0.081953919	0.001049468
Blood	12	25	13	0.51237779	0.090536801	0.00051651	0.352222837	0.042685851	0.000147574
Blood	12	26	13	0.374665376	0.047673293	0.000170872	0.487326992	0.088967363	0.000284787
Liver	12	19	10	0.068265628	0.241024279	0.476000826	0.086703838	0.107148125	0.021771838
Liver	12	20	10	0.145842531	0.301655629	0.306254599	0.083296542	0.148381163	0.015710081
Liver	12	21	11	0.056334323	0.223458228	0.599684317	0.03107971	0.078995828	0.010222105
Liver	12	22	11	0.087965616	0.163839542	0.400916905	0.114040115	0.201203438	0.029398281
Liver	12	23	12	0.057617257	0.282125878	0.582511412	0.021665602	0.051538589	0.006717283
Liver	12	24	12	0.083805444	0.099143291	0.298397126	0.207959099	0.254939892	0.05195523
Liver	12	25	13	0.103754138	0.252420513	0.410331688	0.061465426	0.129614592	0.042288713
Liver	12	26	13	0.065745797	0.254416961	0.369846879	0.095674055	0.187118535	0.028750402
Blood	12	27	14	0.442373635	0.111823724	0.000857252	0.385604521	0.054038608	0.000539751
Blood	12	28	14	0.406215263	0.042530569	0.000773283	0.482963607	0.063505872	0.000773283
Blood	12	29	15	0.466052169	0.075260132	0.001567919	0.40328788	0.049935858	0.000570153
Blood	12	30	15	0.460817811	0.066681362	0.000881737	0.386311033	0.08095448	0.000826628
Blood	12	31	16	0.525442925	0.083569291	0.001496643	0.339859235	0.045384678	0.000444948
Blood	12	32	16	0.280890938	0.151154576	0.001227085	0.351801584	0.210612427	0.001078348
Liver	12	27	14	0.235010562	0.19558035	0.238314467	0.172886313	0.111953637	0.034013974
Liver	12	28	14	0.250869682	0.15895103	0.18537597	0.29388547	0.078070645	0.024819374
Liver	12	29	15	0.108410943	0.279879705	0.332557237	0.09822468	0.145954598	0.02677532
Liver	12	30	15	0.155156774	0.197239203	0.410451587	0.128416486	0.090159732	0.011634786
Liver	12	31	16	0.225860387	0.217546793	0.269471924	0.163485207	0.092006874	0.025916121
Liver	12	32	16	0.150328071	0.283960242	0.27346846	0.185441434	0.094003768	0.005197168
Blood	8	33	17	0.589322973	0.117922153	0.0015109	0.248291244	0.040362616	0.000719476
Blood	8	34	17	0.218706084	0.032373913	0.00026024	0.631135169	0.114661948	0.000936866
Blood	8	35	18	0.190904263	0.389053254	0.000568958	0.128622364	0.284782279	0.000303444
Blood	8	36	18	0.312643972	0.078512926	0.000575889	0.512221653	0.094509854	0.000511902
Blood	8	37	19	0.6034987	0.069432409	0.000704073	0.273775997	0.051018198	0.000649913
Blood	8	38	19	0.225911622	0.04383809	0.000451422	0.618799218	0.108993329	0.000852686
Liver	8	33	17	0.190051172	0.343627276	0.057241461	0.084315126	0.140604546	0.174699512
Liver	8	34	17	0.106122449	0.049786426	0.01907926	0.308258187	0.198576175	0.31124822
Liver	8	35	18	0.12652256	0.193172071	0.012780923	0.096328701	0.214616572	0.348687597
Liver	8	36	18	0.109996894	0.097040422	0.015751875	0.171052048	0.157474375	0.442782979
Liver	8	37	19	0.158436109	0.210122307	0.007113249	0.08848063	0.150350545	0.37802569
Liver	8	38	19	0.05511039	0.029617608	0.00625486	0.144707036	0.132941137	0.62595936
Blood	2	39	20	0.337912514	0.065020916	0.000774673	0.519444301	0.074420286	0.000723028
Blood	2	40	20	0.52589852	0.125581395	0.001479915	0.276321353	0.068287526	0.001162791
Blood	2	41	21	0.388479419	0.055448464	0.001927656	0.495407643	0.056582379	0.00147409
Blood	2	42	21	0.544748521	0.072115385	0.000739645	0.345857988	0.034245562	0.000961538
Blood	2	43	22	0.29372093	0.048837209	0.000697674	0.590232558	0.063488372	0.001860465
Blood	2	44	22	0.550968992	0.110271318	0.002713178	0.283914729	0.051162791	0.000581395
Liver	2	39	20	0.060586055	0.104717891	0.676806663	0.07328221	0.063429993	0.016098725
Liver	2	40	20	0.086188783	0.092169064	0.702965896	0.054832714	0.049620171	0.011839341
Liver	2	41	21	0.096927388	0.120007598	0.539583037	0.11725317	0.109797217	0.012442418
Liver	2	42	21	0.105464565	0.093474157	0.690086229	0.066176846	0.030460738	0.011071993
Liver	2	43	22	0.033072344	0.050905229	0.787116852	0.05396794	0.061525922	0.011583965
Liver	2	44	22	0.077946847	0.118164103	0.713296571	0.04457067	0.03428832	0.006882541
Blood	1	45	23	0.271611253	0.293459993	0.0008038	0.20701498	0.224698575	0.000219218
Blood	1	46	23	0.276155268	0.249801954	0.000422498	0.237866385	0.233166095	0.000369686
Blood	1	47	24	0.296599631	0.311135886	0.000943356	0.225204751	0.16285751	0.000214399
Blood	1	48	24	0.375338975	0.115725161	0.000490084	0.349985297	0.155585324	0.000457412
Blood	4	49	25	0.289468053	0.330808405	0.00055634	0.174776394	0.1998117	0.00158343
Blood	4	50	25	0.262471889	0.164532562	0.000229474	0.327321125	0.243655055	0.000275368
Blood	4	51	26	0.290013188	0.405287136	0.001678456	0.12666347	0.173660233	0.000779283
Blood	4	52	26	0.181835799	0.191202119	0.000322977	0.281441767	0.343001098	0.000129191
Liver	1	45	23	0.180322523	0.3369301	0.110274501	0.146084069	0.213849529	0.008389162
Liver	1	46	23	0.208607146	0.349634746	0.127120457	0.187364367	0.121343644	0.003117645
Liver	1	47	24	0.167053546	0.29991393	0.263842884	0.097363136	0.135520722	0.033384627
Liver	1	48	24	0.109353868	0.404529271	0.261985592	0.115715823	0.093690486	0.012227098
Liver	4	49	25	0.153299066	0.232082242	0.355736592	0.106326577	0.114343905	0.035496072
Liver	4	50	25	0.197712012	0.134999586	0.188385974	0.26519108	0.174956478	0.035356047
Liver	4	51	26	0.099307606	0.191849431	0.546938704	0.049328694	0.085020385	0.027150991
Liver	4	52	26	0.105626696	0.195229313	0.435085949	0.166104113	0.088819681	0.007690166
Blood	2	53	27	0.279797126	0.239063821	0.000528318	0.269125106	0.207787405	0.000422654
Blood	2	54	27	0.404792493	0.117354633	0.000502709	0.373401106	0.101938223	0.000446852
Blood	2	55	28	0.328258096	0.234023291	0.000164602	0.29673676	0.139047776	8.23011E-05
Blood	2	56	28	0.360588163	0.073335794	0.000615233	0.437799926	0.126368894	0.00036914
Blood	2	57	29	0.443673083	0.312275166	0.000757337	0.177027453	0.064184285	0.000568003
Blood	2	58	29	0.280082681	0.085929426	0.001033515	0.456370884	0.172154141	0.001771741
Liver	2	53	27	0.372381167	0.147781032	0.029736427	0.348952467	0.094315537	0.002478036
Liver	2	54	27	0.338423261	0.157039711	0.101717241	0.329690702	0.067421212	0.002439262
Liver	2	55	28	0.364843159	0.170729403	0.081963341	0.285950491	0.087726757	0.003968254
Liver	2	56	28	0.254423942	0.138539784	0.137951326	0.331049557	0.131099996	0.003530747
Liver	2	57	29	0.301273928	0.479423731	0.061962249	0.119789235	0.031481358	0.00393517
Liver	2	58	29	0.099245154	0.096671813	0.531952307	0.153928633	0.108466289	0.008063133
Blood	1	59	30	0.482299515	0.158839922	0.000361234	0.296212199	0.060274538	0.000774074
Blood	1	60	30	0.433620448	0.059498174	0.000374497	0.458103174	0.048122835	0.000280873
Blood	1	61	31	0.396356562	0.125530598	0.000530598	0.376680226	0.098956491	0.000574814
Blood	1	62	31	0.480121825	0.090009246	0.000761408	0.359982596	0.068526676	0.000380704
Blood	8	63	32	0.57280641	0.207290533	0.000741913	0.163517658	0.053912355	4.94609E-05
Blood	8	64	32	0.238453939	0.024944431	0.000740924	0.569646826	0.164238083	0.001852309
Blood	8	65	33	0.595056115	0.192143963	0.000870743	0.183775155	0.026799536	0.000193498
Blood	8	66	33	0.147372348	0.013484703	0.000213197	0.654567743	0.181217354	0.001332481
Liver	1	59	30	0.14141462	0.34355741	0.292358016	0.084858254	0.127334787	0.002607377
Liver	1	60	30	0.185187068	0.284566897	0.0849939	0.165107767	0.268096787	0.002338349
Liver	1	61	31	0.188440429	0.33371915	0.060299444	0.18194377	0.225628197	0.002426913
Liver	1	62	31	0.251315004	0.29965028	0.00486196	0.177447329	0.250831651	0.001137301
Liver	8	63	32	0.392988025	0.365661521	0.008801039	0.123156832	0.092800462	0.000923388
Liver	8	64	32	0.188915094	0.080256065	0.004312668	0.473652291	0.220316712	0.017318059
Liver	8	65	33	0.344852798	0.373367128	0.084860597	0.102797816	0.064876194	0.002242152
Liver	8	66	33	0.079456403	0.068346394	0.000264524	0.344278015	0.464173528	0.031643686
Blood	4	67	34	0.429070427	0.226040257	0.001222547	0.257695498	0.084268436	0.000567611
Blood	4	68	34	0.311400293	0.055397727	0.00206195	0.508751833	0.120097141	0.00206195
Blood	4	69	35	0.478893479	0.198670738	0.001736423	0.261780732	0.057301958	0.001496916
Blood	4	70	35	0.308999587	0.049814229	0.002064125	0.48734003	0.149305078	0.001995321
Blood	4	71	36	0.399976502	0.14036187	0.002623952	0.387287538	0.065246338	0.00383802
Blood	4	72	36	0.367625446	0.072993212	0.006228567	0.416614179	0.127300721	0.009097907
Liver	4	67	34	0.105777951	0.228008809	0.502526234	0.068402643	0.086604482	0.008032129
Liver	4	68	34	0.087077626	0.14260274	0.439954338	0.121187215	0.20369863	0.004018265
Liver	4	69	35	0.090156772	0.182112567	0.619943459	0.044512979	0.060344384	0.001953225
Liver	4	70	35	0.068880112	0.085280139	0.57085481	0.120155298	0.144587991	0.009505322
Liver	4	71	36	0.124396968	0.203221916	0.398001378	0.102170917	0.148259821	0.022053756
Liver	4	72	36	0.033997947	0.128059971	0.697968833	0.035273259	0.093066658	0.011446701
Liver	0	73	0	0.146	0.767	0.0855	0	0	0
Liver	0	74	0	0.267	0.64	0.0916	0	0	0
Liver	0	75	0	0.244	0.533	0.221	0	0	0
Liver	0	76	0	0.369	0.482	0.148	0	0	0
Liver	0	77	0	0.205	0.659	0.135	0	0	0
Liver	0	78	0	0.112	0.651	0.236	0	0	0
Liver	0	79	0	0.299	0.385	0.315	0	0	0
Liver	0	80	0	0.214	0.394	0.392	0	0	0
Blood	0	73	0	0.943	0.0545	0.0013	0	0	0
Blood	0	74	0	0.929	0.068	0.0011	0	0	0
Blood	0	75	0	0.93	0.0672	0.0015	0	0	0
Blood	0	76	0	0.956	0.0428	0.00096	0	0	0
Blood	0	77	0	0.933	0.0645	0.00061	0	0	0
Blood	0	78	0	0.917	0.08	0.0011	0	0	0
Blood	0	79	0	0.957	0.0405	0.0012	0	0	0
Blood	0	80	0	0.924	0.0726	0.00086	0	0	0
Blood	0	81	0	0.642	0.356	0.00046	0	0	0
Blood	0	82	0	0.731	0.267	0.00022	0	0	0
Blood	0	83	0	0.658	0.34	0.00079	0	0	0
Blood	0	84	0	0.726	0.272	0.00075	0	0	0
Blood	0	85	0	0.739	0.259	0.0013	0	0	0
Liver	0	81	0	0.638	0.345	0.0138	0	0	0
Liver	0	82	0	0.459	0.333	0.204	0	0	0
Liver	0	83	0	0.575	0.387	0.0342	0	0	0
Liver	0	84	0	0.759	0.22	0.0171	0	0	0
Liver	0	85	0	0.794	0.196	0.0078	0	0	0
Blood	0	86	0	0.579	0.417	0.0007	0	0	0
Blood	0	87	0	0.491	0.505	0.00097	0	0	0
Blood	0	88	0	0.736	0.26	0.0011	0	0	0
Liver	0	87	0	0.616	0.37	0.0077	0	0	0
Liver	0	88	0	0.775	0.2	0.0208	0	0	0
Liver	0	86	0	0.735	0.242	0.0177	0	0	0
Blood	0	89	0	0.477	0.513	0.00056	0	0	0
Blood	0	90	0	0.475	0.516	0.00058	0	0	0
Blood	0	91	0	0.539	0.452	0.0014	0	0	0
Liver	0	89	0	0.595	0.316	0.083	0	0	0
Liver	0	90	0	0.498	0.371	0.125	0	0	0
Liver	0	91	0	0.599	0.379	0.0153	0	0	0
Blood	0	92	0	0.832	0.17	0.0016	0	0	0
Blood	0	93	0	0.82	0.182	0.0019	0	0	0
Blood	0	94	0	0.774	0.228	0.002	0	0	0
Blood	0	95	0	0.697	0.302	0.0046	0	0	0
Liver	0	92	0	0.737	0.172	0.0986	0	0	0
Liver	0	93	0	0.802	0.117	0.0875	0	0	0
Liver	0	94	0	0.642	0.296	0.0729	0	0	0
Liver	0	95	0	0.541	0.373	0.0952	0	0	0
