## Supplementary resource 1 for "Probabilistic migration events drive transient tissue residency of lymphocytes during homeostasis": Tconv_parabiosis_data_ln.csv

tissue	week	mouse	pair	host.tconv.naive	host.tconv.activ	host.tconv.cd69p	donor.tconv.naive	donor.tconv.activ	donor.tconv.cd69p
Blood	4	1	1	0.453989362	0.130585106	0.002925532	0.312765957	0.09787234	0.000797872
Blood	4	2	1	0.338477366	0.077160494	0.001345362	0.473725863	0.107470719	0.001424501
Blood	4	3	2	0.474909091	0.095854545	0.001672727	0.346909091	0.078327273	0.000727273
Blood	4	4	2	0.361630595	0.074105204	0.001050641	0.477551306	0.083140716	0.000560342
Blood	4	5	3	0.584025559	0.075079872	0.002236422	0.285463259	0.052236422	0.000638978
Blood	4	6	3	0.314112437	0.070850982	0.000481325	0.534174047	0.079322295	0.000866384
Blood	4	7	4	0.411670762	0.18980344	0.004668305	0.238697789	0.154054054	0.0002457
Blood	4	8	4	0.261204996	0.164217487	0.000734754	0.401175606	0.170279206	0.002020573
Blood	1	9	5	0.472158416	0.093386139	0.001821782	0.384237624	0.04609901	0.000475248
Blood	1	10	5	0.447337703	0.068869534	0.000808117	0.420939212	0.060878154	0.000628536
Blood	1	11	6	0.604092012	0.082649405	0.000809155	0.278927292	0.032828575	0.000462374
Blood	1	12	6	0.331372073	0.065692102	0.000363945	0.511646245	0.085648429	0.00097052
LN	4	1	1	0.107177974	0.354965585	0.123893805	0.105703048	0.227138643	0.077187807
LN	4	2	1	0.121443089	0.206808943	0.102134146	0.129573171	0.297256098	0.139735772
LN	4	3	2	0.149350649	0.335137085	0.143217893	0.106782107	0.190836941	0.070707071
LN	4	4	2	0.152111521	0.203772038	0.12095121	0.135301353	0.255432554	0.125051251
LN	4	5	3	0.191890807	0.339622642	0.127258129	0.096346849	0.164592533	0.075471698
LN	4	6	3	0.088825215	0.201801064	0.097421203	0.164142448	0.326238232	0.12034384
LN	4	7	4	0.121807466	0.309430255	0.137033399	0.071218075	0.215127701	0.140471513
LN	4	8	4	0.106515802	0.18220835	0.131096371	0.185329692	0.252438549	0.134607881
LN	1	9	5	0.20996732	0.276960784	0.130991285	0.158769063	0.178376906	0.038126362
LN	1	10	5	0.154932787	0.263613579	0.099339257	0.190704033	0.239462292	0.041239462
LN	1	11	6	0.322568243	0.21953095	0.169165705	0.158785083	0.08804306	0.034602076
LN	1	12	6	0.224808252	0.122454377	0.113197567	0.327426607	0.122454377	0.082782333
Blood	8	13	7	0.495712656	0.105867113	0.000703997	0.346127311	0.048955972	0.000563198
Blood	8	14	7	0.380542933	0.052902695	0.000568004	0.46877938	0.095738013	0.000646349
Blood	8	15	8	0.438775696	0.165233828	0.00069067	0.317835657	0.074101674	0.00032716
Blood	8	16	8	0.409610224	0.052357827	0.001009585	0.427629393	0.106658147	0.000984026
Blood	8	17	9	0.406959623	0.124675971	0.000642873	0.400033181	0.065324236	0.000601398
Blood	8	18	9	0.424278106	0.081662965	0.000762705	0.367382985	0.123103273	0.000709182
LN	8	13	7	0.393828751	0.118055556	0.116623711	0.243771478	0.064862543	0.056557847
LN	8	14	7	0.286827157	0.060751961	0.060373276	0.390965648	0.090235326	0.106464701
LN	8	15	8	0.355830782	0.104091289	0.151266351	0.260367381	0.044531033	0.080434178
LN	8	16	8	0.315651641	0.066640664	0.081796401	0.332256087	0.094444754	0.103972809
LN	8	17	9	0.335185581	0.091828738	0.125667878	0.301845124	0.048942082	0.091401297
LN	8	18	9	0.353213232	0.063956305	0.084261992	0.337664626	0.067744351	0.089635731
Blood	12	19	10	0.379968442	0.082462995	0.003831993	0.469494327	0.062100834	0.00078894
Blood	12	20	10	0.549514759	0.045098895	0.000537291	0.350112495	0.053292589	0.000705195
Blood	12	21	11	0.534804654	0.117178112	0.000849966	0.301503561	0.044051701	0.000322401
Blood	12	22	11	0.360507104	0.040584033	0.001569982	0.504592197	0.091176701	0.000431745
Blood	12	23	12	0.653525622	0.116850878	0.001182103	0.198297772	0.028252261	0.000591051
Blood	12	24	12	0.224681582	0.02017841	0.001097171	0.670371607	0.081953919	0.001049468
Blood	12	25	13	0.51237779	0.090536801	0.00051651	0.352222837	0.042685851	0.000147574
Blood	12	26	13	0.374665376	0.047673293	0.000170872	0.487326992	0.088967363	0.000284787
LN	12	19	10	0.277270813	0.089288221	0.099255931	0.376386354	0.068229679	0.08367261
LN	12	20	10	0.320453225	0.17208987	0.10643037	0.190102653	0.128220027	0.075246949
LN	12	21	11	0.27309868	0.241043369	0.141106223	0.150219987	0.12884978	0.058139535
LN	12	22	11	0.23042648	0.123965627	0.080840229	0.291534055	0.161839593	0.105824316
LN	12	23	12	0.318211382	0.261788618	0.162764228	0.119349593	0.076260163	0.054471545
LN	12	24	12	0.176053615	0.042531254	0.038793659	0.479443227	0.163423122	0.094728702
LN	12	25	13	0.3203125	0.168526786	0.084821429	0.2421875	0.122767857	0.0546875
LN	12	26	13	0.278784119	0.100992556	0.05942928	0.354218362	0.122456576	0.079404467
Blood	12	27	14	0.442373635	0.111823724	0.000857252	0.385604521	0.054038608	0.000539751
Blood	12	28	14	0.406215263	0.042530569	0.000773283	0.482963607	0.063505872	0.000773283
Blood	12	29	15	0.466052169	0.075260132	0.001567919	0.40328788	0.049935858	0.000570153
Blood	12	30	15	0.460817811	0.066681362	0.000881737	0.386311033	0.08095448	0.000826628
Blood	12	31	16	0.525442925	0.083569291	0.001496643	0.339859235	0.045384678	0.000444948
Blood	12	32	16	0.280890938	0.151154576	0.001227085	0.351801584	0.210612427	0.001078348
LN	12	27	14	0.343166595	0.124839675	0.09819011	0.250534416	0.092347157	0.076100898
LN	12	28	14	0.321315372	0.076763074	0.077852615	0.356081616	0.086568938	0.070919176
LN	12	29	15	0.33540537	0.134902791	0.08345457	0.284221664	0.08676101	0.059383679
LN	12	30	15	0.378360343	0.076167779	0.052049571	0.360057197	0.073593899	0.049189704
LN	12	31	16	0.386413043	0.127853261	0.103125	0.233016304	0.07513587	0.061820652
LN	12	32	16	0.306108237	0.078889773	0.061281337	0.387385595	0.094608038	0.063469956
Blood	8	33	17	0.589322973	0.117922153	0.0015109	0.248291244	0.040362616	0.000719476
Blood	8	34	17	0.218706084	0.032373913	0.00026024	0.631135169	0.114661948	0.000936866
Blood	8	35	18	0.190904263	0.389053254	0.000568958	0.128622364	0.284782279	0.000303444
Blood	8	36	18	0.312643972	0.078512926	0.000575889	0.512221653	0.094509854	0.000511902
Blood	8	37	19	0.6034987	0.069432409	0.000704073	0.273775997	0.051018198	0.000649913
Blood	8	38	19	0.225911622	0.04383809	0.000451422	0.618799218	0.108993329	0.000852686
LN	8	33	17	0.34901471	0.174993061	0.169719678	0.150152651	0.062586733	0.086178185
LN	8	34	17	0.178732063	0.03737417	0.045834226	0.466588135	0.140394089	0.123473977
LN	8	35	18	0.397637248	0.089923558	0.084364142	0.271855455	0.081584434	0.069631689
LN	8	36	18	0.26255826	0.071206629	0.060072501	0.402511652	0.104867944	0.091791818
LN	8	37	19	0.438613188	0.085520054	0.106594154	0.197280761	0.065125765	0.099252209
LN	8	38	19	0.186080018	0.031031808	0.038457276	0.535298681	0.100520891	0.100964203
Blood	2	39	20	0.337912514	0.065020916	0.000774673	0.519444301	0.074420286	0.000723028
Blood	2	40	20	0.52589852	0.125581395	0.001479915	0.276321353	0.068287526	0.001162791
Blood	2	41	21	0.388479419	0.055448464	0.001927656	0.495407643	0.056582379	0.00147409
Blood	2	42	21	0.544748521	0.072115385	0.000739645	0.345857988	0.034245562	0.000961538
Blood	2	43	22	0.29372093	0.048837209	0.000697674	0.590232558	0.063488372	0.001860465
Blood	2	44	22	0.550968992	0.110271318	0.002713178	0.283914729	0.051162791	0.000581395
LN	2	39	20	0.235776525	0.071245515	0.154963267	0.368187254	0.052451734	0.112591833
LN	2	40	20	0.394167759	0.101081258	0.136140236	0.24017038	0.050950197	0.069954128
LN	2	41	21	0.285937256	0.068518808	0.113157484	0.369283596	0.066177618	0.089121274
LN	2	42	21	0.422935655	0.083934159	0.125697184	0.277513264	0.029927901	0.056454904
LN	2	43	22	0.211804897	0.069842475	0.13683811	0.390966028	0.06547732	0.120895806
LN	2	44	22	0.458166718	0.08812673	0.117502307	0.247000923	0.039833897	0.045063058
Blood	1	45	23	0.271611253	0.293459993	0.0008038	0.20701498	0.224698575	0.000219218
Blood	1	46	23	0.276155268	0.249801954	0.000422498	0.237866385	0.233166095	0.000369686
Blood	1	47	24	0.296599631	0.311135886	0.000943356	0.225204751	0.16285751	0.000214399
Blood	1	48	24	0.375338975	0.115725161	0.000490084	0.349985297	0.155585324	0.000457412
Blood	4	49	25	0.289468053	0.330808405	0.00055634	0.174776394	0.1998117	0.00158343
Blood	4	50	25	0.262471889	0.164532562	0.000229474	0.327321125	0.243655055	0.000275368
Blood	4	51	26	0.290013188	0.405287136	0.001678456	0.12666347	0.173660233	0.000779283
Blood	4	52	26	0.181835799	0.191202119	0.000322977	0.281441767	0.343001098	0.000129191
LN	1	45	23	0.369923372	0.020957854	0.040498084	0.504444444	0.022490421	0.041340996
LN	1	46	23	0.45131667	0.031077054	0.092197288	0.372894241	0.008635894	0.044122119
LN	1	47	24	0.371495693	0.136570086	0.196084573	0.227094753	0.023335944	0.042599843
LN	1	48	24	0.3553308	0.0807443	0.116729996	0.340411265	0.045149754	0.059063478
LN	4	49	25	0.559471598	0.031439894	0.045812417	0.322853369	0.017067371	0.022562748
LN	4	50	25	0.320755986	0.038942696	0.058918483	0.454735001	0.048089857	0.077414582
LN	4	51	26	0.521125117	0.053279645	0.097455649	0.262663399	0.02159197	0.04353408
LN	4	52	26	0.308940317	0.035371498	0.066699147	0.489500609	0.029135201	0.069719854
Blood	2	53	27	0.279797126	0.239063821	0.000528318	0.269125106	0.207787405	0.000422654
Blood	2	54	27	0.404792493	0.117354633	0.000502709	0.373401106	0.101938223	0.000446852
Blood	2	55	28	0.328258096	0.234023291	0.000164602	0.29673676	0.139047776	8.23011E-05
Blood	2	56	28	0.360588163	0.073335794	0.000615233	0.437799926	0.126368894	0.00036914
Blood	2	57	29	0.443673083	0.312275166	0.000757337	0.177027453	0.064184285	0.000568003
Blood	2	58	29	0.280082681	0.085929426	0.001033515	0.456370884	0.172154141	0.001771741
LN	2	53	27	0.385632184	0.055747126	0.096469622	0.376929392	0.024055829	0.060344828
LN	2	54	27	0.397512438	0.072913212	0.072968491	0.372194583	0.034107242	0.048479823
LN	2	55	28	0.442930071	0.047630514	0.075081872	0.37492776	0.016278174	0.042718166
LN	2	56	28	0.374111832	0.047574915	0.060961796	0.425136443	0.033312738	0.057924004
LN	2	57	29	0.495213524	0.115146989	0.133138706	0.209858103	0.006653541	0.039242311
LN	2	58	29	0.302576499	0.047225989	0.078592064	0.43334709	0.052296445	0.084664819
Blood	1	59	30	0.482299515	0.158839922	0.000361234	0.296212199	0.060274538	0.000774074
Blood	1	60	30	0.433620448	0.059498174	0.000374497	0.458103174	0.048122835	0.000280873
Blood	1	61	31	0.396356562	0.125530598	0.000530598	0.376680226	0.098956491	0.000574814
Blood	1	62	31	0.480121825	0.090009246	0.000761408	0.359982596	0.068526676	0.000380704
Blood	8	63	32	0.57280641	0.207290533	0.000741913	0.163517658	0.053912355	4.94609E-05
Blood	8	64	32	0.238453939	0.024944431	0.000740924	0.569646826	0.164238083	0.001852309
Blood	8	65	33	0.595056115	0.192143963	0.000870743	0.183775155	0.026799536	0.000193498
Blood	8	66	33	0.147372348	0.013484703	0.000213197	0.654567743	0.181217354	0.001332481
LN	1	59	30	0.446867708	0.063004847	0.130227966	0.284239813	0.015167833	0.058517322
LN	1	60	30	0.409119546	0.054733029	0.068593479	0.402189321	0.028429674	0.036541188
LN	1	62	31	0.483444502	0.049087351	0.094859608	0.317609937	0.017613931	0.036066621
LN	8	63	32	0.544654234	0.091740994	0.126085949	0.192053747	0.011004286	0.03446079
LN	8	64	32	0.258119509	0.010184902	0.030685842	0.582156751	0.049569437	0.068540455
LN	8	65	33	0.64713813	0.095845079	0.039588185	0.194386567	0.011643584	0.009559995
LN	8	66	33	0.152829486	0.008780094	0.021252172	0.593881857	0.106105733	0.114079176
Blood	4	67	34	0.429070427	0.226040257	0.001222547	0.257695498	0.084268436	0.000567611
Blood	4	68	34	0.311400293	0.055397727	0.00206195	0.508751833	0.120097141	0.00206195
Blood	4	69	35	0.478893479	0.198670738	0.001736423	0.261780732	0.057301958	0.001496916
Blood	4	70	35	0.308999587	0.049814229	0.002064125	0.48734003	0.149305078	0.001995321
Blood	4	71	36	0.399976502	0.14036187	0.002623952	0.387287538	0.065246338	0.00383802
Blood	4	72	36	0.367625446	0.072993212	0.006228567	0.416614179	0.127300721	0.009097907
LN	4	67	34	0.464180046	0.073143522	0.113450065	0.255808314	0.034922637	0.058834942
LN	4	68	34	0.291367848	0.047060671	0.066795791	0.455739936	0.063445532	0.074700309
LN	4	69	35	0.459104634	0.116646974	0.099579887	0.248654326	0.034659315	0.040370224
LN	4	70	35	0.256333578	0.067595779	0.061389155	0.40343057	0.125825199	0.081758167
LN	4	71	36	0.37230626	0.058040493	0.063811962	0.356341634	0.062276007	0.084524087
LN	4	72	36	0.296401217	0.072605183	0.06552303	0.322578953	0.135137971	0.104133879
LN	0	73	0	0.422	0.429	0.146	0	0	0
LN	0	74	0	0.368	0.48	0.151	0	0	0
LN	0	75	0	0.595	0.269	0.135	0	0	0
LN	0	76	0	0.506	0.348	0.146	0	0	0
LN	0	77	0	0.383	0.468	0.149	0	0	0
LN	0	78	0	0.385	0.435	0.177	0	0	0
LN	0	79	0	0.615	0.23	0.156	0	0	0
LN	0	80	0	0.577	0.289	0.134	0	0	0
Blood	0	73	0	0.943	0.0545	0.0013	0	0	0
Blood	0	74	0	0.929	0.068	0.0011	0	0	0
Blood	0	75	0	0.93	0.0672	0.0015	0	0	0
Blood	0	76	0	0.956	0.0428	0.00096	0	0	0
Blood	0	77	0	0.933	0.0645	0.00061	0	0	0
Blood	0	78	0	0.917	0.08	0.0011	0	0	0
Blood	0	79	0	0.957	0.0405	0.0012	0	0	0
Blood	0	80	0	0.924	0.0726	0.00086	0	0	0
Blood	0	81	0	0.642	0.356	0.00046	0	0	0
Blood	0	82	0	0.731	0.267	0.00022	0	0	0
Blood	0	83	0	0.658	0.34	0.00079	0	0	0
Blood	0	84	0	0.726	0.272	0.00075	0	0	0
Blood	0	85	0	0.739	0.259	0.0013	0	0	0
LN	0	81	0	0.843	0.0559	0.102	0	0	0
LN	0	82	0	0.774	0.0721	0.154	0	0	0
LN	0	83	0	0.81	0.0577	0.133	0	0	0
LN	0	84	0	0.826	0.0532	0.121	0	0	0
LN	0	85	0	0.807	0.0609	0.133	0	0	0
Blood	0	86	0	0.579	0.417	0.0007	0	0	0
Blood	0	87	0	0.491	0.505	0.00097	0	0	0
Blood	0	88	0	0.736	0.26	0.0011	0	0	0
LN	0	87	0	0.826	0.067	0.107	0	0	0
LN	0	88	0	0.834	0.06	0.105	0	0	0
LN	0	86	0	0.826	0.0562	0.118	0	0	0
Blood	0	89	0	0.477	0.513	0.00056	0	0	0
Blood	0	90	0	0.475	0.516	0.00058	0	0	0
Blood	0	91	0	0.539	0.452	0.0014	0	0	0
LN	0	89	0	0.704	0.105	0.192	0	0	0
LN	0	90	0	0.812	0.0458	0.143	0	0	0
LN	0	91	0	0.793	0.0712	0.137	0	0	0
Blood	0	92	0	0.832	0.17	0.0016	0	0	0
Blood	0	93	0	0.82	0.182	0.0019	0	0	0
Blood	0	94	0	0.774	0.228	0.002	0	0	0
Blood	0	95	0	0.697	0.302	0.0046	0	0	0
LN	0	92	0	0.801	0.0694	0.135	0	0	0
LN	0	93	0	0.859	0.0302	0.114	0	0	0
LN	0	94	0	0.789	0.0623	0.153	0	0	0
LN	0	95	0	0.774	0.073	0.158	0	0	0
