## Supplementary resource 1 for "Probabilistic migration events drive transient tissue residency of lymphocytes during homeostasis": Tconv_parabiosis_data_lpl.csv

tissue	week	mouse	pair	host.tconv.naive	host.tconv.activ	host.tconv.cd69p	donor.tconv.naive	donor.tconv.activ	donor.tconv.cd69p
Blood	4	1	1	0.453989362	0.130585106	0.002925532	0.312765957	0.09787234	0.000797872
Blood	4	2	1	0.338477366	0.077160494	0.001345362	0.473725863	0.107470719	0.001424501
Blood	4	3	2	0.474909091	0.095854545	0.001672727	0.346909091	0.078327273	0.000727273
Blood	4	4	2	0.361630595	0.074105204	0.001050641	0.477551306	0.083140716	0.000560342
Blood	4	5	3	0.584025559	0.075079872	0.002236422	0.285463259	0.052236422	0.000638978
Blood	4	6	3	0.314112437	0.070850982	0.000481325	0.534174047	0.079322295	0.000866384
Blood	4	7	4	0.411670762	0.18980344	0.004668305	0.238697789	0.154054054	0.0002457
Blood	4	8	4	0.261204996	0.164217487	0.000734754	0.401175606	0.170279206	0.002020573
Blood	1	9	5	0.472158416	0.093386139	0.001821782	0.384237624	0.04609901	0.000475248
Blood	1	10	5	0.447337703	0.068869534	0.000808117	0.420939212	0.060878154	0.000628536
Blood	1	11	6	0.604092012	0.082649405	0.000809155	0.278927292	0.032828575	0.000462374
Blood	1	12	6	0.331372073	0.065692102	0.000363945	0.511646245	0.085648429	0.00097052
LPL	4	1	1	0.006705653	0.112046784	0.630721248	0.006003899	0.051929825	0.189551657
LPL	4	4	2	0.00905442	0.059553813	0.653225054	0.00700084	0.069541678	0.199383926
LPL	4	5	3	0.002314815	0.466820988	0.391975309	0	0.06558642	0.071759259
LPL	4	8	4	0	0.044202813	0.700153646	0	0.053421581	0.201749202
LPL	1	10	5	0.00344026	0.076429568	0.871594607	0.00120874	0.029846583	0.015620642
Blood	8	13	7	0.495712656	0.105867113	0.000703997	0.346127311	0.048955972	0.000563198
Blood	8	14	7	0.380542933	0.052902695	0.000568004	0.46877938	0.095738013	0.000646349
Blood	8	15	8	0.438775696	0.165233828	0.00069067	0.317835657	0.074101674	0.00032716
Blood	8	16	8	0.409610224	0.052357827	0.001009585	0.427629393	0.106658147	0.000984026
Blood	8	17	9	0.406959623	0.124675971	0.000642873	0.400033181	0.065324236	0.000601398
Blood	8	18	9	0.424278106	0.081662965	0.000762705	0.367382985	0.123103273	0.000709182
LPL	8	14	7	0.028518859	0.056117755	0.429622815	0.028518859	0.095676173	0.355105796
LPL	8	15	8	0.030449983	0.056689598	0.71189053	0.01988647	0.025976467	0.154731025
LPL	8	16	8	0.014527845	0.021307506	0.462953995	0.013236481	0.030024213	0.457627119
LPL	8	18	9	0.0058484	0.030962119	0.552348916	0.005389702	0.029242001	0.37628531
Blood	12	19	10	0.379968442	0.082462995	0.003831993	0.469494327	0.062100834	0.00078894
Blood	12	20	10	0.549514759	0.045098895	0.000537291	0.350112495	0.053292589	0.000705195
Blood	12	21	11	0.534804654	0.117178112	0.000849966	0.301503561	0.044051701	0.000322401
Blood	12	22	11	0.360507104	0.040584033	0.001569982	0.504592197	0.091176701	0.000431745
Blood	12	23	12	0.653525622	0.116850878	0.001182103	0.198297772	0.028252261	0.000591051
Blood	12	24	12	0.224681582	0.02017841	0.001097171	0.670371607	0.081953919	0.001049468
Blood	12	25	13	0.51237779	0.090536801	0.00051651	0.352222837	0.042685851	0.000147574
Blood	12	26	13	0.374665376	0.047673293	0.000170872	0.487326992	0.088967363	0.000284787
LPL	12	19	10	0.006930407	0.062806815	0.673115796	0.016026567	0.051111753	0.185244008
LPL	12	20	10	0.000896459	0.022680412	0.480591663	0.000627521	0.028328104	0.465710444
LPL	12	21	11	0.002221517	0.053792447	0.780545858	0.001904157	0.024912726	0.134877817
LPL	12	22	11	0.003255814	0.094883721	0.33875969	0.002015504	0.141705426	0.417984496
LPL	12	23	12	0.012353415	0.057738788	0.722853818	0.005460568	0.019425298	0.179035001
LPL	12	24	12	0.004305284	0.028375734	0.274951076	0.009393346	0.093150685	0.587866928
LPL	12	25	13	0.004064594	0.069867077	0.645171921	0.00252664	0.041305064	0.235636603
LPL	12	26	13	0.000116577	0.04733038	0.443926323	0.000466309	0.052459781	0.454185125
Blood	12	27	14	0.442373635	0.111823724	0.000857252	0.385604521	0.054038608	0.000539751
Blood	12	28	14	0.406215263	0.042530569	0.000773283	0.482963607	0.063505872	0.000773283
Blood	12	29	15	0.466052169	0.075260132	0.001567919	0.40328788	0.049935858	0.000570153
Blood	12	30	15	0.460817811	0.066681362	0.000881737	0.386311033	0.08095448	0.000826628
Blood	12	31	16	0.525442925	0.083569291	0.001496643	0.339859235	0.045384678	0.000444948
Blood	12	32	16	0.280890938	0.151154576	0.001227085	0.351801584	0.210612427	0.001078348
LPL	12	27	14	0.01221139	0.081426372	0.640995382	0.012057465	0.036326321	0.210774756
LPL	12	28	14	0.013165769	0.023040096	0.434320766	0.012567325	0.056552962	0.456912029
LPL	12	29	15	0.010391198	0.043194784	0.572330888	0.010187449	0.040749796	0.319885901
LPL	12	30	15	0.011474082	0.044816415	0.617575594	0.007829374	0.041036717	0.273353132
LPL	12	31	16	0.002649277	0.055431017	0.674954147	0.002037905	0.035459548	0.226207459
LPL	12	32	16	0.004230118	0.039763113	0.486971235	0.005922166	0.049238579	0.409813875
Blood	8	33	17	0.589322973	0.117922153	0.0015109	0.248291244	0.040362616	0.000719476
Blood	8	34	17	0.218706084	0.032373913	0.00026024	0.631135169	0.114661948	0.000936866
Blood	8	35	18	0.190904263	0.389053254	0.000568958	0.128622364	0.284782279	0.000303444
Blood	8	36	18	0.312643972	0.078512926	0.000575889	0.512221653	0.094509854	0.000511902
Blood	8	37	19	0.6034987	0.069432409	0.000704073	0.273775997	0.051018198	0.000649913
Blood	8	38	19	0.225911622	0.04383809	0.000451422	0.618799218	0.108993329	0.000852686
LPL	8	33	17	0.014488402	0.059830343	0.382028376	0.006155694	0.027475415	0.506868854
LPL	8	34	17	0.003417134	0.022130014	0.207387519	0.008461476	0.072085266	0.685216825
LPL	8	37	19	0.000736588	0.014322544	0.052584196	0.000695666	0.026885461	0.904448173
LPL	8	38	19	0.003159264	0.022393607	0.168277272	0.005017655	0.061326891	0.738803196
Blood	2	39	20	0.337912514	0.065020916	0.000774673	0.519444301	0.074420286	0.000723028
Blood	2	40	20	0.52589852	0.125581395	0.001479915	0.276321353	0.068287526	0.001162791
Blood	2	41	21	0.388479419	0.055448464	0.001927656	0.495407643	0.056582379	0.00147409
Blood	2	42	21	0.544748521	0.072115385	0.000739645	0.345857988	0.034245562	0.000961538
Blood	2	43	22	0.29372093	0.048837209	0.000697674	0.590232558	0.063488372	0.001860465
Blood	2	44	22	0.550968992	0.110271318	0.002713178	0.283914729	0.051162791	0.000581395
LPL	2	39	20	0.006789788	0.034401593	0.871718269	0.009596234	0.014756473	0.062103929
LPL	2	40	20	0.01512374	0.02140893	0.875081838	0.009427786	0.013748854	0.064881498
LPL	2	41	21	0.017093684	0.028190951	0.810139397	0.022544973	0.031072346	0.090140955
LPL	2	42	21	0.008191203	0.055991921	0.817437163	0.006059246	0.021319569	0.090103232
LPL	2	43	22	0.030222453	0.049224982	0.631428757	0.049743823	0.060055775	0.175497763
LPL	2	44	22	0.013576755	0.066803806	0.85626125	0.006222679	0.017433788	0.038313191
Blood	1	45	23	0.271611253	0.293459993	0.0008038	0.20701498	0.224698575	0.000219218
Blood	1	46	23	0.276155268	0.249801954	0.000422498	0.237866385	0.233166095	0.000369686
Blood	1	47	24	0.296599631	0.311135886	0.000943356	0.225204751	0.16285751	0.000214399
Blood	1	48	24	0.375338975	0.115725161	0.000490084	0.349985297	0.155585324	0.000457412
Blood	4	49	25	0.289468053	0.330808405	0.00055634	0.174776394	0.1998117	0.00158343
Blood	4	50	25	0.262471889	0.164532562	0.000229474	0.327321125	0.243655055	0.000275368
Blood	4	51	26	0.290013188	0.405287136	0.001678456	0.12666347	0.173660233	0.000779283
Blood	4	52	26	0.181835799	0.191202119	0.000322977	0.281441767	0.343001098	0.000129191
LPL	1	45	23	0.030525502	0.196333505	0.681993818	0.021037266	0.045036923	0.024085523
LPL	1	46	23	0.013364237	0.1598777	0.771920308	0.010701253	0.029144886	0.014991617
LPL	1	47	24	0.062404871	0.124809741	0.718417047	0.0152207	0.04109589	0.03805175
LPL	1	48	24	0.013229057	0.156530874	0.774483483	0.009766157	0.031205011	0.01466869
LPL	4	49	25	0.009000229	0.150424215	0.677826187	0.00464343	0.042708094	0.115168539
LPL	4	50	25	0.020681882	0.106452522	0.353113553	0.030149338	0.15277543	0.336207382
LPL	4	51	26	0.011841486	0.112090426	0.623629146	0.006189867	0.084976115	0.161138397
LPL	4	52	26	0.015353337	0.159282109	0.684029725	0.018438026	0.054683118	0.068073472
Blood	2	53	27	0.279797126	0.239063821	0.000528318	0.269125106	0.207787405	0.000422654
Blood	2	54	27	0.404792493	0.117354633	0.000502709	0.373401106	0.101938223	0.000446852
Blood	2	55	28	0.328258096	0.234023291	0.000164602	0.29673676	0.139047776	8.23011E-05
Blood	2	56	28	0.360588163	0.073335794	0.000615233	0.437799926	0.126368894	0.00036914
Blood	2	57	29	0.443673083	0.312275166	0.000757337	0.177027453	0.064184285	0.000568003
Blood	2	58	29	0.280082681	0.085929426	0.001033515	0.456370884	0.172154141	0.001771741
LPL	2	53	27	0.020283019	0.061438679	0.802240566	0.017688679	0.039386792	0.058254717
LPL	2	54	27	0.017640099	0.064321824	0.677637948	0.015703991	0.032913843	0.191782295
LPL	2	55	28	0.017168364	0.089389951	0.733546984	0.01350578	0.053450841	0.092480256
LPL	2	56	28	0.026184539	0.063036852	0.674563591	0.031033527	0.064283735	0.139927958
LPL	2	57	29	0.024170274	0.113997114	0.821308321	0.010822511	0.011183261	0.018037518
LPL	2	58	29	0.017483896	0.058367293	0.654528724	0.020901801	0.06783226	0.18062311
Blood	1	59	30	0.482299515	0.158839922	0.000361234	0.296212199	0.060274538	0.000774074
Blood	1	60	30	0.433620448	0.059498174	0.000374497	0.458103174	0.048122835	0.000280873
Blood	1	61	31	0.396356562	0.125530598	0.000530598	0.376680226	0.098956491	0.000574814
Blood	1	62	31	0.480121825	0.090009246	0.000761408	0.359982596	0.068526676	0.000380704
Blood	8	63	32	0.57280641	0.207290533	0.000741913	0.163517658	0.053912355	4.94609E-05
Blood	8	64	32	0.238453939	0.024944431	0.000740924	0.569646826	0.164238083	0.001852309
Blood	8	65	33	0.595056115	0.192143963	0.000870743	0.183775155	0.026799536	0.000193498
Blood	8	66	33	0.147372348	0.013484703	0.000213197	0.654567743	0.181217354	0.001332481
LPL	1	59	30	0.014114326	0.173888497	0.779393084	0.008892025	0.017501764	0.004516584
LPL	1	60	30	0.070985401	0.133029197	0.655839416	0.056751825	0.057846715	0.022627737
LPL	1	61	31	0.035492458	0.213753327	0.556787933	0.038864241	0.123513753	0.028837622
LPL	1	62	31	0.042024014	0.151157804	0.71848199	0.034305317	0.036663808	0.014794168
LPL	8	63	32	0.042876031	0.108291884	0.73575521	0.014103129	0.020651011	0.076496883
LPL	8	64	32	0.008945565	0.019604111	0.223448801	0.022744576	0.089645984	0.634564142
LPL	8	65	33	0.053528372	0.100144671	0.721588169	0.02057547	0.014306382	0.086963511
LPL	8	66	33	0.005616438	0.001643836	0.001780822	0.020684932	0.087671233	0.882465753
Blood	4	67	34	0.429070427	0.226040257	0.001222547	0.257695498	0.084268436	0.000567611
Blood	4	68	34	0.311400293	0.055397727	0.00206195	0.508751833	0.120097141	0.00206195
Blood	4	69	35	0.478893479	0.198670738	0.001736423	0.261780732	0.057301958	0.001496916
Blood	4	70	35	0.308999587	0.049814229	0.002064125	0.48734003	0.149305078	0.001995321
Blood	4	71	36	0.399976502	0.14036187	0.002623952	0.387287538	0.065246338	0.00383802
Blood	4	72	36	0.367625446	0.072993212	0.006228567	0.416614179	0.127300721	0.009097907
LPL	4	67	34	0.013187322	0.133029999	0.710187399	0.009794093	0.043109432	0.090074805
LPL	4	68	34	0.00997718	0.081356472	0.676962267	0.011834634	0.082577084	0.136814732
LPL	4	69	35	0.008351699	0.110660016	0.760236631	0.0055678	0.039554576	0.075049298
LPL	4	70	35	0.010681686	0.05904059	0.632501457	0.015342785	0.064721305	0.217372305
LPL	4	71	36	0.015450067	0.139274519	0.601321093	0.018472906	0.081840573	0.1429691
LPL	4	72	36	0.019758577	0.085578145	0.698094028	0.01480305	0.062134689	0.118805591
LPL	0	73	0	0.0075	0.0855	0.907	0	0	0
LPL	0	74	0	0.0029	0.0766	0.921	0	0	0
LPL	0	75	0	0.0138	0.159	0.828	0	0	0
LPL	0	76	0	0.0041	0.0444	0.952	0	0	0
LPL	0	77	0	0.0031	0.0447	0.953	0	0	0
LPL	0	78	0	0.0012	0.0554	0.944	0	0	0
LPL	0	79	0	0.0044	0.127	0.869	0	0	0
LPL	0	80	0	0.00079	0.0382	0.962	0	0	0
Blood	0	73	0	0.943	0.0545	0.0013	0	0	0
Blood	0	74	0	0.929	0.068	0.0011	0	0	0
Blood	0	75	0	0.93	0.0672	0.0015	0	0	0
Blood	0	76	0	0.956	0.0428	0.00096	0	0	0
Blood	0	77	0	0.933	0.0645	0.00061	0	0	0
Blood	0	78	0	0.917	0.08	0.0011	0	0	0
Blood	0	79	0	0.957	0.0405	0.0012	0	0	0
Blood	0	80	0	0.924	0.0726	0.00086	0	0	0
Blood	0	81	0	0.642	0.356	0.00046	0	0	0
Blood	0	82	0	0.731	0.267	0.00022	0	0	0
Blood	0	83	0	0.658	0.34	0.00079	0	0	0
Blood	0	84	0	0.726	0.272	0.00075	0	0	0
Blood	0	85	0	0.739	0.259	0.0013	0	0	0
LPL	0	81	0	0.00026	0.0735	0.927	0	0	0
LPL	0	82	0	0.00076	0.111	0.889	0	0	0
LPL	0	83	0	0.00041	0.157	0.844	0	0	0
LPL	0	84	0	0.00066	0.0758	0.924	0	0	0
LPL	0	85	0	0	0.0715	0.929	0	0	0
Blood	0	86	0	0.579	0.417	0.0007	0	0	0
Blood	0	87	0	0.491	0.505	0.00097	0	0	0
Blood	0	88	0	0.736	0.26	0.0011	0	0	0
LPL	0	87	0	0.023	0.142	0.834	0	0	0
LPL	0	88	0	0.0191	0.101	0.879	0	0	0
LPL	0	86	0	0.0034	0.104	0.892	0	0	0
Blood	0	89	0	0.477	0.513	0.00056	0	0	0
Blood	0	90	0	0.475	0.516	0.00058	0	0	0
Blood	0	91	0	0.539	0.452	0.0014	0	0	0
LPL	0	89	0	0.0105	0.0675	0.922	0	0	0
LPL	0	90	0	0.0343	0.0688	0.897	0	0	0
LPL	0	91	0	0.0172	0.0584	0.925	0	0	0
Blood	0	92	0	0.832	0.17	0.0016	0	0	0
Blood	0	93	0	0.82	0.182	0.0019	0	0	0
Blood	0	94	0	0.774	0.228	0.002	0	0	0
Blood	0	95	0	0.697	0.302	0.0046	0	0	0
LPL	0	92	0	0.0358	0.0947	0.875	0	0	0
LPL	0	93	0	0.0204	0.0809	0.903	0	0	0
LPL	0	94	0	0.0283	0.0856	0.89	0	0	0
LPL	0	95	0	0.132	0.0755	0.792	0	0	0
