## Supplementary resource 1 for "Probabilistic migration events drive transient tissue residency of lymphocytes during homeostasis": Tconv_parabiosis_data_lung.csv

tissue	week	mouse	pair	host.tconv.naive	host.tconv.activ	host.tconv.cd69p	donor.tconv.naive	donor.tconv.activ	donor.tconv.cd69p
Blood	4	1	1	0.453989362	0.130585106	0.002925532	0.312765957	0.09787234	0.000797872
Blood	4	2	1	0.338477366	0.077160494	0.001345362	0.473725863	0.107470719	0.001424501
Blood	4	3	2	0.474909091	0.095854545	0.001672727	0.346909091	0.078327273	0.000727273
Blood	4	4	2	0.361630595	0.074105204	0.001050641	0.477551306	0.083140716	0.000560342
Blood	4	5	3	0.584025559	0.075079872	0.002236422	0.285463259	0.052236422	0.000638978
Blood	4	6	3	0.314112437	0.070850982	0.000481325	0.534174047	0.079322295	0.000866384
Blood	4	7	4	0.411670762	0.18980344	0.004668305	0.238697789	0.154054054	0.0002457
Blood	4	8	4	0.261204996	0.164217487	0.000734754	0.401175606	0.170279206	0.002020573
Blood	1	9	5	0.472158416	0.093386139	0.001821782	0.384237624	0.04609901	0.000475248
Blood	1	10	5	0.447337703	0.068869534	0.000808117	0.420939212	0.060878154	0.000628536
Blood	1	11	6	0.604092012	0.082649405	0.000809155	0.278927292	0.032828575	0.000462374
Blood	1	12	6	0.331372073	0.065692102	0.000363945	0.511646245	0.085648429	0.00097052
Lung	4	1	1	0.035111111	0.466	0.093111111	0.038444444	0.326222222	0.038666667
Lung	4	2	1	0.044308633	0.316271963	0.17303285	0.041634836	0.389228419	0.032467532
Lung	4	3	2	0.070751138	0.379742033	0.103945372	0.065060698	0.325113809	0.048937785
Lung	4	4	2	0.039825581	0.366860465	0.198546512	0.036627907	0.334302326	0.020348837
Lung	4	5	3	0.103548575	0.387725422	0.124200116	0.054682955	0.264979639	0.059918557
Lung	4	6	3	0.02936747	0.338478916	0.224774096	0.037274096	0.354292169	0.009412651
Lung	4	7	4	0.009552798	0.337953641	0.135612269	0.010161555	0.373542496	0.131912901
Lung	4	8	4	0.027818881	0.364604913	0.111275525	0.041136431	0.39863865	0.054158035
Lung	1	9	5	0.057555719	0.39358315	0.33847661	0.039676708	0.15674749	0.011021308
Lung	1	10	5	0.10427939	0.357107723	0.205607477	0.09050664	0.225282833	0.010329562
Lung	1	11	6	0.160528801	0.468995908	0.150456405	0.058545798	0.149197356	0.006610009
Lung	1	12	6	0.111111111	0.279685265	0.231521221	0.154268002	0.214115403	0.002384359
Blood	8	13	7	0.495712656	0.105867113	0.000703997	0.346127311	0.048955972	0.000563198
Blood	8	14	7	0.380542933	0.052902695	0.000568004	0.46877938	0.095738013	0.000646349
Blood	8	15	8	0.438775696	0.165233828	0.00069067	0.317835657	0.074101674	0.00032716
Blood	8	16	8	0.409610224	0.052357827	0.001009585	0.427629393	0.106658147	0.000984026
Blood	8	17	9	0.406959623	0.124675971	0.000642873	0.400033181	0.065324236	0.000601398
Blood	8	18	9	0.424278106	0.081662965	0.000762705	0.367382985	0.123103273	0.000709182
Lung	8	13	7	0.156231003	0.394832827	0.173556231	0.079331307	0.163525836	0.030699088
Lung	8	14	7	0.161951909	0.184582744	0.059405941	0.226308345	0.304809052	0.0572843
Lung	8	15	8	0.213049268	0.298712827	0.200177541	0.158899245	0.118952508	0.00665779
Lung	8	16	8	0.178981938	0.148604269	0.113300493	0.200328407	0.299671593	0.055829228
Lung	8	17	9	0.147826087	0.316908213	0.215458937	0.139613527	0.15410628	0.02173913
Lung	8	18	9	0.197014925	0.158208955	0.169154229	0.195024876	0.235820896	0.04079602
Blood	12	19	10	0.379968442	0.082462995	0.003831993	0.469494327	0.062100834	0.00078894
Blood	12	20	10	0.549514759	0.045098895	0.000537291	0.350112495	0.053292589	0.000705195
Blood	12	21	11	0.534804654	0.117178112	0.000849966	0.301503561	0.044051701	0.000322401
Blood	12	22	11	0.360507104	0.040584033	0.001569982	0.504592197	0.091176701	0.000431745
Blood	12	23	12	0.653525622	0.116850878	0.001182103	0.198297772	0.028252261	0.000591051
Blood	12	24	12	0.224681582	0.02017841	0.001097171	0.670371607	0.081953919	0.001049468
Blood	12	25	13	0.51237779	0.090536801	0.00051651	0.352222837	0.042685851	0.000147574
Blood	12	26	13	0.374665376	0.047673293	0.000170872	0.487326992	0.088967363	0.000284787
Lung	12	19	10	0.181849974	0.28309145	0.089700997	0.234044413	0.17092149	0.035670572
Lung	12	20	10	0.171198389	0.240181269	0.181772407	0.116817724	0.237160121	0.047331319
Lung	12	21	11	0.159759204	0.366056958	0.240564946	0.0884464	0.129891179	0.011113684
Lung	12	22	11	0.037158145	0.161414982	0.075505351	0.052913199	0.44991082	0.216111772
Lung	12	23	12	0.161066049	0.359212051	0.33400927	0.058227115	0.07387022	0.011587486
Lung	12	24	12	0.068031306	0.08217941	0.08819988	0.19205298	0.413004214	0.150210716
Lung	12	25	13	0.185524245	0.378772708	0.09912745	0.126019168	0.175940495	0.032184237
Lung	12	26	13	0.181258322	0.154960053	0.062916112	0.230525965	0.308588549	0.059587217
Blood	12	27	14	0.442373635	0.111823724	0.000857252	0.385604521	0.054038608	0.000539751
Blood	12	28	14	0.406215263	0.042530569	0.000773283	0.482963607	0.063505872	0.000773283
Blood	12	29	15	0.466052169	0.075260132	0.001567919	0.40328788	0.049935858	0.000570153
Blood	12	30	15	0.460817811	0.066681362	0.000881737	0.386311033	0.08095448	0.000826628
Blood	12	31	16	0.525442925	0.083569291	0.001496643	0.339859235	0.045384678	0.000444948
Blood	12	32	16	0.280890938	0.151154576	0.001227085	0.351801584	0.210612427	0.001078348
Lung	12	27	14	0.274567418	0.285014691	0.044237675	0.181031668	0.189193601	0.017140059
Lung	12	28	14	0.244110276	0.183458647	0.055137845	0.314285714	0.193483709	0.003508772
Lung	12	29	15	0.177337578	0.319655701	0.036434383	0.188303266	0.243131706	0.018629879
Lung	12	30	15	0.179810726	0.299684543	0.07360673	0.172450053	0.248685594	0.018401682
Lung	12	31	16	0.205357143	0.340714286	0.048690476	0.151547619	0.216666667	0.028571429
Lung	12	32	16	0.099577439	0.263641374	0.114826383	0.121532243	0.318482455	0.076152857
Blood	8	33	17	0.589322973	0.117922153	0.0015109	0.248291244	0.040362616	0.000719476
Blood	8	34	17	0.218706084	0.032373913	0.00026024	0.631135169	0.114661948	0.000936866
Blood	8	35	18	0.190904263	0.389053254	0.000568958	0.128622364	0.284782279	0.000303444
Blood	8	36	18	0.312643972	0.078512926	0.000575889	0.512221653	0.094509854	0.000511902
Blood	8	37	19	0.6034987	0.069432409	0.000704073	0.273775997	0.051018198	0.000649913
Blood	8	38	19	0.225911622	0.04383809	0.000451422	0.618799218	0.108993329	0.000852686
Lung	8	33	17	0.124845996	0.434086242	0.031622177	0.056262834	0.137577002	0.212731006
Lung	8	34	17	0.118404908	0.111656442	0.020858896	0.308588957	0.378527607	0.058895706
Lung	8	35	18	0.206120996	0.308327402	0.004839858	0.139217082	0.298505338	0.039145907
Lung	8	36	18	0.168181818	0.255555556	0.041077441	0.265993266	0.217676768	0.045622896
Lung	8	37	19	0.192916353	0.278447626	0.01582517	0.099095705	0.24302939	0.16616428
Lung	8	38	19	0.168759812	0.086930926	0.009419152	0.419740973	0.247841444	0.064167975
Blood	2	39	20	0.337912514	0.065020916	0.000774673	0.519444301	0.074420286	0.000723028
Blood	2	40	20	0.52589852	0.125581395	0.001479915	0.276321353	0.068287526	0.001162791
Blood	2	41	21	0.388479419	0.055448464	0.001927656	0.495407643	0.056582379	0.00147409
Blood	2	42	21	0.544748521	0.072115385	0.000739645	0.345857988	0.034245562	0.000961538
Blood	2	43	22	0.29372093	0.048837209	0.000697674	0.590232558	0.063488372	0.001860465
Blood	2	44	22	0.550968992	0.110271318	0.002713178	0.283914729	0.051162791	0.000581395
Lung	2	39	20	0.274822695	0.183510638	0.083333333	0.312943262	0.133865248	0.007092199
Lung	2	40	20	0.192209992	0.345469941	0.140558848	0.118543607	0.150719729	0.049110923
Lung	2	41	21	0.14500684	0.250683995	0.223324213	0.170656635	0.173392613	0.031463748
Lung	2	42	21	0.325158946	0.25431426	0.131698456	0.185286104	0.076294278	0.025431426
Lung	2	43	22	0.115789474	0.216842105	0.242105263	0.221052632	0.191578947	0.008421053
Lung	2	44	22	0.26988266	0.233376793	0.252933507	0.138200782	0.093872229	0.011734029
Blood	1	45	23	0.271611253	0.293459993	0.0008038	0.20701498	0.224698575	0.000219218
Blood	1	46	23	0.276155268	0.249801954	0.000422498	0.237866385	0.233166095	0.000369686
Blood	1	47	24	0.296599631	0.311135886	0.000943356	0.225204751	0.16285751	0.000214399
Blood	1	48	24	0.375338975	0.115725161	0.000490084	0.349985297	0.155585324	0.000457412
Blood	4	49	25	0.289468053	0.330808405	0.00055634	0.174776394	0.1998117	0.00158343
Blood	4	50	25	0.262471889	0.164532562	0.000229474	0.327321125	0.243655055	0.000275368
Blood	4	51	26	0.290013188	0.405287136	0.001678456	0.12666347	0.173660233	0.000779283
Blood	4	52	26	0.181835799	0.191202119	0.000322977	0.281441767	0.343001098	0.000129191
Lung	1	45	23	0.222116301	0.362249762	0.11534795	0.129647283	0.162059104	0.006673022
Lung	1	46	23	0.229546792	0.350206004	0.047086521	0.196586227	0.168922896	0.001177163
Lung	1	47	24	0.334084326	0.305117477	0.067589314	0.159639524	0.126810428	0.0041841
Lung	1	48	24	0.142231947	0.403719912	0.090809628	0.143873085	0.218271335	0.000547046
Lung	4	49	25	0.170199501	0.348815461	0.102244389	0.109413965	0.240024938	0.027743142
Lung	4	50	25	0.107283818	0.281664873	0.073555795	0.126300682	0.375313958	0.03444564
Lung	4	51	26	0.185819892	0.398857527	0.102822581	0.098790323	0.174731183	0.037634409
Lung	4	52	26	0.132712456	0.253783469	0.136786962	0.267753201	0.201979045	0.007566938
Blood	2	53	27	0.279797126	0.239063821	0.000528318	0.269125106	0.207787405	0.000422654
Blood	2	54	27	0.404792493	0.117354633	0.000502709	0.373401106	0.101938223	0.000446852
Blood	2	55	28	0.328258096	0.234023291	0.000164602	0.29673676	0.139047776	8.23011E-05
Blood	2	56	28	0.360588163	0.073335794	0.000615233	0.437799926	0.126368894	0.00036914
Blood	2	57	29	0.443673083	0.312275166	0.000757337	0.177027453	0.064184285	0.000568003
Blood	2	58	29	0.280082681	0.085929426	0.001033515	0.456370884	0.172154141	0.001771741
Lung	2	53	27	0.154688569	0.339151266	0.224161533	0.12696783	0.143394935	0.008898015
Lung	2	54	27	0.197392086	0.272482014	0.237410072	0.165017986	0.114658273	0.012589928
Lung	2	55	28	0.196206671	0.319816874	0.186396337	0.163505559	0.120994114	0.011554393
Lung	2	56	28	0.150448833	0.249192101	0.155834829	0.185637343	0.23518851	0.021543986
Lung	2	57	29	0.167388167	0.573412698	0.169733045	0.058802309	0.024350649	0.00487013
Lung	2	58	29	0.131231672	0.191715543	0.256964809	0.190615836	0.210777126	0.017595308
Blood	1	59	30	0.482299515	0.158839922	0.000361234	0.296212199	0.060274538	0.000774074
Blood	1	60	30	0.433620448	0.059498174	0.000374497	0.458103174	0.048122835	0.000280873
Blood	1	61	31	0.396356562	0.125530598	0.000530598	0.376680226	0.098956491	0.000574814
Blood	1	62	31	0.480121825	0.090009246	0.000761408	0.359982596	0.068526676	0.000380704
Blood	8	63	32	0.57280641	0.207290533	0.000741913	0.163517658	0.053912355	4.94609E-05
Blood	8	64	32	0.238453939	0.024944431	0.000740924	0.569646826	0.164238083	0.001852309
Blood	8	65	33	0.595056115	0.192143963	0.000870743	0.183775155	0.026799536	0.000193498
Blood	8	66	33	0.147372348	0.013484703	0.000213197	0.654567743	0.181217354	0.001332481
Lung	1	59	30	0.363907088	0.223942823	0.089934485	0.200714711	0.104228708	0.00238237
Lung	1	60	30	0.282231853	0.273022752	0.080985915	0.268689057	0.082340195	0.001895991
Lung	1	61	31	0.20596206	0.084914182	0.002710027	0.285456188	0.212285456	0.196928636
Lung	1	62	31	0.296904611	0.065382186	0.002842704	0.33701832	0.186670878	0.107075174
Lung	8	63	32	0.453038674	0.289567761	0.063373416	0.130321742	0.040623984	0.000974976
Lung	8	64	32	0.162581053	0.047762138	0.021825083	0.383046022	0.297801676	0.04902736
Lung	8	65	33	0.311796378	0.391581008	0.131669114	0.089574156	0.009055311	0.010768478
Lung	8	66	33	0.088417467	0.010374729	0.000774234	0.390368535	0.364509136	0.129761536
Blood	4	67	34	0.429070427	0.226040257	0.001222547	0.257695498	0.084268436	0.000567611
Blood	4	68	34	0.311400293	0.055397727	0.00206195	0.508751833	0.120097141	0.00206195
Blood	4	69	35	0.478893479	0.198670738	0.001736423	0.261780732	0.057301958	0.001496916
Blood	4	70	35	0.308999587	0.049814229	0.002064125	0.48734003	0.149305078	0.001995321
Blood	4	71	36	0.399976502	0.14036187	0.002623952	0.387287538	0.065246338	0.00383802
Blood	4	72	36	0.367625446	0.072993212	0.006228567	0.416614179	0.127300721	0.009097907
Lung	4	67	34	0.337783567	0.258656247	0.112341257	0.185064583	0.09388907	0.012156735
Lung	4	68	34	0.174177144	0.18378302	0.125300184	0.269105806	0.236615341	0.011018505
Lung	4	69	35	0.273425093	0.297247221	0.217840127	0.14425622	0.055584966	0.011646374
Lung	4	70	35	0.140596368	0.141429285	0.104614359	0.258204231	0.324337831	0.030484758
Lung	4	71	36	0.125210286	0.325883201	0.04950733	0.108868061	0.253785148	0.135304013
Lung	4	72	36	0.102718306	0.155641087	0.054847246	0.134712533	0.360115468	0.191243685
Blood	0	73	0	0.943	0.0545	0.0013	0	0	0
Blood	0	74	0	0.929	0.068	0.0011	0	0	0
Blood	0	75	0	0.93	0.0672	0.0015	0	0	0
Blood	0	76	0	0.956	0.0428	0.00096	0	0	0
Blood	0	77	0	0.933	0.0645	0.00061	0	0	0
Blood	0	78	0	0.917	0.08	0.0011	0	0	0
Blood	0	79	0	0.957	0.0405	0.0012	0	0	0
Blood	0	80	0	0.924	0.0726	0.00086	0	0	0
Lung	0	73	0	0.212	0.759	0.0283	0	0	0
Lung	0	74	0	0.156	0.789	0.0531	0	0	0
Lung	0	75	0	0.403	0.533	0.0611	0	0	0
Lung	0	76	0	0.355	0.57	0.073	0	0	0
Lung	0	77	0	0.142	0.746	0.11	0	0	0
Lung	0	78	0	0.159	0.76	0.0804	0	0	0
Lung	0	79	0	0.349	0.591	0.0576	0	0	0
Lung	0	80	0	0.413	0.502	0.0852	0	0	0
Blood	0	81	0	0.642	0.356	0.00046	0	0	0
Blood	0	82	0	0.731	0.267	0.00022	0	0	0
Blood	0	83	0	0.658	0.34	0.00079	0	0	0
Blood	0	84	0	0.726	0.272	0.00075	0	0	0
Blood	0	85	0	0.739	0.259	0.0013	0	0	0
Lung	0	81	0	0.474	0.392	0.132	0	0	0
Lung	0	82	0	0.489	0.293	0.217	0	0	0
Lung	0	83	0	0.696	0.219	0.0845	0	0	0
Lung	0	84	0	0.482	0.427	0.0906	0	0	0
Lung	0	85	0	0.5	0.329	0.174	0	0	0
Blood	0	86	0	0.579	0.417	0.0007	0	0	0
Blood	0	87	0	0.491	0.505	0.00097	0	0	0
Blood	0	88	0	0.736	0.26	0.0011	0	0	0
Lung	0	88	0	0.582	0.307	0.111	0	0	0
Lung	0	86	0	0.551	0.346	0.102	0	0	0
Lung	0	87	0	0.467	0.321	0.21	0	0	0
Blood	0	89	0	0.477	0.513	0.00056	0	0	0
Blood	0	90	0	0.475	0.516	0.00058	0	0	0
Blood	0	91	0	0.539	0.452	0.0014	0	0	0
Lung	0	89	0	0.577	0.243	0.178	0	0	0
Lung	0	90	0	0.534	0.298	0.168	0	0	0
Lung	0	91	0	0.595	0.263	0.14	0	0	0
Blood	0	92	0	0.832	0.17	0.0016	0	0	0
Blood	0	93	0	0.82	0.182	0.0019	0	0	0
Blood	0	94	0	0.774	0.228	0.002	0	0	0
Blood	0	95	0	0.697	0.302	0.0046	0	0	0
Lung	0	92	0	0.6	0.196	0.205	0	0	0
Lung	0	93	0	0.718	0.152	0.132	0	0	0
Lung	0	94	0	0.454	0.357	0.193	0	0	0
Lung	0	95	0	0.496	0.397	0.111	0	0	0
