## Supplementary resource 1 for "Probabilistic migration events drive transient tissue residency of lymphocytes during homeostasis": Tconv_parabiosis_data_mln.csv

tissue	week	mouse	pair	host.tconv.naive	host.tconv.activ	host.tconv.cd69p	donor.tconv.naive	donor.tconv.activ	donor.tconv.cd69p
Blood	4	1	1	0.453989362	0.130585106	0.002925532	0.312765957	0.09787234	0.000797872
Blood	4	2	1	0.338477366	0.077160494	0.001345362	0.473725863	0.107470719	0.001424501
Blood	4	3	2	0.474909091	0.095854545	0.001672727	0.346909091	0.078327273	0.000727273
Blood	4	4	2	0.361630595	0.074105204	0.001050641	0.477551306	0.083140716	0.000560342
Blood	4	5	3	0.584025559	0.075079872	0.002236422	0.285463259	0.052236422	0.000638978
Blood	4	6	3	0.314112437	0.070850982	0.000481325	0.534174047	0.079322295	0.000866384
Blood	4	7	4	0.411670762	0.18980344	0.004668305	0.238697789	0.154054054	0.0002457
Blood	4	8	4	0.261204996	0.164217487	0.000734754	0.401175606	0.170279206	0.002020573
Blood	1	9	5	0.472158416	0.093386139	0.001821782	0.384237624	0.04609901	0.000475248
Blood	1	10	5	0.447337703	0.068869534	0.000808117	0.420939212	0.060878154	0.000628536
Blood	1	11	6	0.604092012	0.082649405	0.000809155	0.278927292	0.032828575	0.000462374
Blood	1	12	6	0.331372073	0.065692102	0.000363945	0.511646245	0.085648429	0.00097052
MLN	4	1	1	0.080723624	0.382183034	0.143964731	0.059288538	0.249315901	0.079659471
MLN	4	2	1	0.049076212	0.28204388	0.099884527	0.048498845	0.407909931	0.108256351
MLN	4	3	2	0.011450382	0.417204932	0.145625367	0.008514386	0.320023488	0.095419847
MLN	4	4	2	0.075619626	0.318664643	0.096863935	0.070814365	0.338138594	0.097622661
MLN	4	5	3	0.058790116	0.477421187	0.128940642	0.035501278	0.244248793	0.051689861
MLN	4	6	3	0.054777696	0.230655859	0.082535004	0.102677475	0.405797101	0.117415868
MLN	4	7	4	0.068876159	0.43207856	0.134478996	0.049099836	0.242907801	0.068603382
MLN	4	8	4	0.075526742	0.235656402	0.103403566	0.102106969	0.355267423	0.121880065
MLN	1	10	5	0.069341564	0.328395062	0.201234568	0.053703704	0.279012346	0.061111111
MLN	1	11	6	0.059531773	0.514158305	0.148049052	0.020735786	0.211371237	0.041917503
MLN	1	12	6	0.123230929	0.213496721	0.096651709	0.211425613	0.289782534	0.06057991
Blood	8	13	7	0.495712656	0.105867113	0.000703997	0.346127311	0.048955972	0.000563198
Blood	8	14	7	0.380542933	0.052902695	0.000568004	0.46877938	0.095738013	0.000646349
Blood	8	15	8	0.438775696	0.165233828	0.00069067	0.317835657	0.074101674	0.00032716
Blood	8	16	8	0.409610224	0.052357827	0.001009585	0.427629393	0.106658147	0.000984026
Blood	8	17	9	0.406959623	0.124675971	0.000642873	0.400033181	0.065324236	0.000601398
Blood	8	18	9	0.424278106	0.081662965	0.000762705	0.367382985	0.123103273	0.000709182
MLN	8	13	7	0.318941428	0.155443537	0.144266068	0.177798477	0.104323051	0.092871623
MLN	8	14	7	0.27432299	0.046521609	0.088579889	0.410626153	0.067164499	0.10922278
MLN	8	15	8	0.34681533	0.105087347	0.152259288	0.249672731	0.055884079	0.085812305
MLN	8	16	8	0.29742231	0.053574636	0.1079127	0.334381175	0.078633016	0.123944674
MLN	8	17	9	0.310831599	0.085422134	0.148402859	0.271287666	0.062211565	0.11722921
MLN	8	18	9	0.324338311	0.053711371	0.106831288	0.346185125	0.061141505	0.104354576
Blood	12	19	10	0.379968442	0.082462995	0.003831993	0.469494327	0.062100834	0.00078894
Blood	12	20	10	0.549514759	0.045098895	0.000537291	0.350112495	0.053292589	0.000705195
Blood	12	21	11	0.534804654	0.117178112	0.000849966	0.301503561	0.044051701	0.000322401
Blood	12	22	11	0.360507104	0.040584033	0.001569982	0.504592197	0.091176701	0.000431745
Blood	12	23	12	0.653525622	0.116850878	0.001182103	0.198297772	0.028252261	0.000591051
Blood	12	24	12	0.224681582	0.02017841	0.001097171	0.670371607	0.081953919	0.001049468
Blood	12	25	13	0.51237779	0.090536801	0.00051651	0.352222837	0.042685851	0.000147574
Blood	12	26	13	0.374665376	0.047673293	0.000170872	0.487326992	0.088967363	0.000284787
MLN	12	19	10	0.236667056	0.114715836	0.119733925	0.3044696	0.105379858	0.113548839
MLN	12	20	10	0.306272691	0.165086729	0.12273094	0.192617991	0.119100444	0.084812424
MLN	12	21	11	0.250918555	0.220606246	0.170851194	0.158603797	0.113135334	0.078230251
MLN	12	22	11	0.265230231	0.07645193	0.071530132	0.357541288	0.122716833	0.099748441
MLN	12	23	12	0.198825383	0.325884544	0.218450079	0.080074488	0.095831543	0.073485174
MLN	12	24	12	0.180269776	0.04469593	0.052240512	0.423982625	0.168609968	0.122885231
MLN	12	25	13	0.249954784	0.198227528	0.159160789	0.161873757	0.129499005	0.09495388
MLN	12	26	13	0.253677278	0.085729967	0.093304061	0.324588364	0.11701427	0.118770582
Blood	12	27	14	0.442373635	0.111823724	0.000857252	0.385604521	0.054038608	0.000539751
Blood	12	28	14	0.406215263	0.042530569	0.000773283	0.482963607	0.063505872	0.000773283
Blood	12	29	15	0.466052169	0.075260132	0.001567919	0.40328788	0.049935858	0.000570153
Blood	12	30	15	0.460817811	0.066681362	0.000881737	0.386311033	0.08095448	0.000826628
Blood	12	31	16	0.525442925	0.083569291	0.001496643	0.339859235	0.045384678	0.000444948
Blood	12	32	16	0.280890938	0.151154576	0.001227085	0.351801584	0.210612427	0.001078348
MLN	12	27	14	0.253465701	0.198819426	0.115642608	0.194347554	0.129505411	0.076021823
MLN	12	28	14	0.296538966	0.075464426	0.077083173	0.324134741	0.115701842	0.087103985
MLN	12	29	15	0.197336804	0.22927513	0.105626752	0.20154185	0.156187425	0.0829996
MLN	12	30	15	0.270778027	0.144374107	0.093424546	0.202368797	0.178476618	0.082499489
MLN	12	31	16	0.175132752	0.327021341	0.115619677	0.129445947	0.16331029	0.061917644
MLN	12	32	16	0.189698268	0.144617033	0.071415819	0.245313337	0.226120336	0.091233708
Blood	8	33	17	0.589322973	0.117922153	0.0015109	0.248291244	0.040362616	0.000719476
Blood	8	34	17	0.218706084	0.032373913	0.00026024	0.631135169	0.114661948	0.000936866
Blood	8	35	18	0.190904263	0.389053254	0.000568958	0.128622364	0.284782279	0.000303444
Blood	8	36	18	0.312643972	0.078512926	0.000575889	0.512221653	0.094509854	0.000511902
Blood	8	37	19	0.6034987	0.069432409	0.000704073	0.273775997	0.051018198	0.000649913
Blood	8	38	19	0.225911622	0.04383809	0.000451422	0.618799218	0.108993329	0.000852686
MLN	8	33	17	0.500326584	0.060254735	0.145574788	0.19390921	0.024575441	0.072664925
MLN	8	34	17	0.179539817	0.019758789	0.053032247	0.513471901	0.080318193	0.15079976
MLN	8	35	18	0.427733206	0.04526404	0.106334571	0.290504131	0.03257095	0.094479703
MLN	8	36	18	0.263578947	0.029052632	0.078736842	0.433368421	0.055894737	0.136526316
MLN	8	37	19	0.478816227	0.043536925	0.100116938	0.244850229	0.036250787	0.094270037
MLN	8	38	19	0.190551848	0.019807224	0.049676941	0.503972037	0.073721004	0.157822265
Blood	2	39	20	0.337912514	0.065020916	0.000774673	0.519444301	0.074420286	0.000723028
Blood	2	40	20	0.52589852	0.125581395	0.001479915	0.276321353	0.068287526	0.001162791
Blood	2	41	21	0.388479419	0.055448464	0.001927656	0.495407643	0.056582379	0.00147409
Blood	2	42	21	0.544748521	0.072115385	0.000739645	0.345857988	0.034245562	0.000961538
Blood	2	43	22	0.29372093	0.048837209	0.000697674	0.590232558	0.063488372	0.001860465
Blood	2	44	22	0.550968992	0.110271318	0.002713178	0.283914729	0.051162791	0.000581395
MLN	2	39	20	0.300688451	0.034034713	0.118685155	0.424900611	0.028507709	0.090080481
MLN	2	40	20	0.433571666	0.047306285	0.143664782	0.280013302	0.018623213	0.074825407
MLN	2	41	21	0.303417413	0.032790887	0.111472742	0.430756713	0.033441823	0.08633035
MLN	2	42	21	0.415378007	0.064175258	0.164690722	0.269158076	0.019931271	0.064690722
MLN	2	43	22	0.278585712	0.034902745	0.096709689	0.463461189	0.034084712	0.089074714
MLN	2	44	22	0.448555766	0.081804765	0.147375079	0.247100991	0.023824584	0.04817626
Blood	1	45	23	0.271611253	0.293459993	0.0008038	0.20701498	0.224698575	0.000219218
Blood	1	46	23	0.276155268	0.249801954	0.000422498	0.237866385	0.233166095	0.000369686
Blood	1	47	24	0.296599631	0.311135886	0.000943356	0.225204751	0.16285751	0.000214399
Blood	1	48	24	0.375338975	0.115725161	0.000490084	0.349985297	0.155585324	0.000457412
Blood	4	49	25	0.289468053	0.330808405	0.00055634	0.174776394	0.1998117	0.00158343
Blood	4	50	25	0.262471889	0.164532562	0.000229474	0.327321125	0.243655055	0.000275368
Blood	4	51	26	0.290013188	0.405287136	0.001678456	0.12666347	0.173660233	0.000779283
Blood	4	52	26	0.181835799	0.191202119	0.000322977	0.281441767	0.343001098	0.000129191
MLN	1	45	23	0.408097686	0.093830334	0.147600686	0.265424165	0.024635818	0.059768638
MLN	1	46	23	0.408174387	0.09400545	0.110081744	0.319891008	0.029427793	0.036512262
MLN	1	47	24	0.320042343	0.173018113	0.17560574	0.21371442	0.067631146	0.046577276
MLN	1	48	24	0.257093107	0.191129776	0.174024378	0.219399775	0.104680938	0.049779781
MLN	4	49	25	0.411645774	0.074201375	0.14617873	0.265062677	0.03275374	0.069753336
MLN	4	50	25	0.290559638	0.044846429	0.085170529	0.398153382	0.06519691	0.115130959
MLN	4	51	26	0.387290468	0.10282712	0.157868401	0.218663998	0.047035276	0.08481361
MLN	4	52	26	0.306551997	0.033269209	0.079665045	0.469616386	0.032477085	0.077854476
Blood	2	53	27	0.279797126	0.239063821	0.000528318	0.269125106	0.207787405	0.000422654
Blood	2	54	27	0.404792493	0.117354633	0.000502709	0.373401106	0.101938223	0.000446852
Blood	2	55	28	0.328258096	0.234023291	0.000164602	0.29673676	0.139047776	8.23011E-05
Blood	2	56	28	0.360588163	0.073335794	0.000615233	0.437799926	0.126368894	0.00036914
Blood	2	57	29	0.443673083	0.312275166	0.000757337	0.177027453	0.064184285	0.000568003
Blood	2	58	29	0.280082681	0.085929426	0.001033515	0.456370884	0.172154141	0.001771741
MLN	2	53	27	0.369617089	0.05794796	0.11816839	0.354391546	0.032382684	0.067719577
MLN	2	54	27	0.378384464	0.062651281	0.081114551	0.383563186	0.037151703	0.057078525
MLN	2	55	28	0.395566814	0.058644712	0.12488917	0.323369221	0.029639012	0.067384421
MLN	2	56	28	0.363970588	0.042034314	0.068014706	0.434558824	0.036397059	0.054411765
MLN	2	57	29	0.424319095	0.121148981	0.205536538	0.192737014	0.010269385	0.045542491
MLN	2	58	29	0.282328544	0.055251074	0.118797215	0.401125759	0.052584802	0.089320101
Blood	1	59	30	0.482299515	0.158839922	0.000361234	0.296212199	0.060274538	0.000774074
Blood	1	60	30	0.433620448	0.059498174	0.000374497	0.458103174	0.048122835	0.000280873
Blood	1	61	31	0.396356562	0.125530598	0.000530598	0.376680226	0.098956491	0.000574814
Blood	1	62	31	0.480121825	0.090009246	0.000761408	0.359982596	0.068526676	0.000380704
Blood	8	63	32	0.57280641	0.207290533	0.000741913	0.163517658	0.053912355	4.94609E-05
Blood	8	64	32	0.238453939	0.024944431	0.000740924	0.569646826	0.164238083	0.001852309
Blood	8	65	33	0.595056115	0.192143963	0.000870743	0.183775155	0.026799536	0.000193498
Blood	8	66	33	0.147372348	0.013484703	0.000213197	0.654567743	0.181217354	0.001332481
MLN	1	59	30	0.431281796	0.074130742	0.144053858	0.26710783	0.017748537	0.059251042
MLN	1	60	30	0.405287219	0.065725833	0.052673425	0.372391175	0.067150335	0.032597893
MLN	1	61	31	0.351386551	0.054159652	0.085543661	0.382230552	0.041675932	0.081064769
MLN	1	62	31	0.462988472	0.071014283	0.092909447	0.320524904	0.023091423	0.026426448
MLN	8	63	32	0.544540619	0.100432073	0.088211388	0.20874984	0.01905115	0.033724528
MLN	8	64	32	0.197735294	0.079441176	0.031147059	0.445117647	0.178088235	0.058588235
MLN	8	65	33	0.618655494	0.084545021	0.064922943	0.200037336	0.010661467	0.018087159
MLN	8	66	33	0.131364643	0.019568311	0.024707464	0.503518343	0.15350253	0.155320999
Blood	4	67	34	0.429070427	0.226040257	0.001222547	0.257695498	0.084268436	0.000567611
Blood	4	68	34	0.311400293	0.055397727	0.00206195	0.508751833	0.120097141	0.00206195
Blood	4	69	35	0.478893479	0.198670738	0.001736423	0.261780732	0.057301958	0.001496916
Blood	4	70	35	0.308999587	0.049814229	0.002064125	0.48734003	0.149305078	0.001995321
Blood	4	71	36	0.399976502	0.14036187	0.002623952	0.387287538	0.065246338	0.00383802
Blood	4	72	36	0.367625446	0.072993212	0.006228567	0.416614179	0.127300721	0.009097907
MLN	4	67	34	0.37145419	0.158298011	0.117623084	0.230844473	0.062194327	0.055347245
MLN	4	68	34	0.226588857	0.07704933	0.076684599	0.379228595	0.141150725	0.095924136
MLN	4	69	35	0.402338042	0.14296152	0.141134925	0.197637604	0.054310765	0.058694593
MLN	4	70	35	0.222451081	0.088568486	0.070159629	0.397399588	0.137100927	0.079814624
MLN	4	71	36	0.322757722	0.136025307	0.095552661	0.289635281	0.07899144	0.072013398
MLN	4	72	36	0.293032167	0.107088837	0.095290915	0.315014621	0.118180901	0.069375819
Blood	0	73	0	0.943	0.0545	0.0013	0	0	0
Blood	0	74	0	0.929	0.068	0.0011	0	0	0
Blood	0	75	0	0.93	0.0672	0.0015	0	0	0
Blood	0	76	0	0.956	0.0428	0.00096	0	0	0
Blood	0	77	0	0.933	0.0645	0.00061	0	0	0
Blood	0	78	0	0.917	0.08	0.0011	0	0	0
Blood	0	79	0	0.957	0.0405	0.0012	0	0	0
Blood	0	80	0	0.924	0.0726	0.00086	0	0	0
MLN	0	73	0	0.155	0.653	0.191	0	0	0
MLN	0	74	0	0.159	0.647	0.193	0	0	0
MLN	0	75	0	0.325	0.463	0.212	0	0	0
MLN	0	76	0	0.325	0.494	0.18	0	0	0
MLN	0	77	0	0.22	0.579	0.2	0	0	0
MLN	0	78	0	0.233	0.505	0.261	0	0	0
MLN	0	79	0	0.356	0.427	0.216	0	0	0
MLN	0	80	0	0.407	0.369	0.222	0	0	0
Blood	0	81	0	0.642	0.356	0.00046	0	0	0
Blood	0	82	0	0.731	0.267	0.00022	0	0	0
Blood	0	83	0	0.658	0.34	0.00079	0	0	0
Blood	0	84	0	0.726	0.272	0.00075	0	0	0
Blood	0	85	0	0.739	0.259	0.0013	0	0	0
MLN	0	81	0	0.652	0.208	0.137	0	0	0
MLN	0	82	0	0.549	0.21	0.238	0	0	0
MLN	0	83	0	0.659	0.174	0.166	0	0	0
MLN	0	84	0	0.608	0.248	0.14	0	0	0
MLN	0	85	0	0.581	0.255	0.162	0	0	0
Blood	0	86	0	0.579	0.417	0.0007	0	0	0
Blood	0	87	0	0.491	0.505	0.00097	0	0	0
Blood	0	88	0	0.736	0.26	0.0011	0	0	0
MLN	0	86	0	0.807	0.0559	0.138	0	0	0
MLN	0	87	0	0.77	0.067	0.163	0	0	0
MLN	0	88	0	0.826	0.0419	0.133	0	0	0
Blood	0	89	0	0.477	0.513	0.00056	0	0	0
Blood	0	90	0	0.475	0.516	0.00058	0	0	0
Blood	0	91	0	0.539	0.452	0.0014	0	0	0
MLN	0	89	0	0.733	0.0749	0.192	0	0	0
MLN	0	90	0	0.731	0.0822	0.186	0	0	0
MLN	0	91	0	0.79	0.0719	0.137	0	0	0
Blood	0	92	0	0.832	0.17	0.0016	0	0	0
Blood	0	93	0	0.82	0.182	0.0019	0	0	0
Blood	0	94	0	0.774	0.228	0.002	0	0	0
Blood	0	95	0	0.697	0.302	0.0046	0	0	0
MLN	0	92	0	0.83	0.0442	0.13	0	0	0
MLN	0	93	0	0.85	0.0218	0.132	0	0	0
MLN	0	94	0	0.781	0.0687	0.156	0	0	0
MLN	0	95	0	0.745	0.0825	0.179	0	0	0
