## Supplementary resource 1 for "Probabilistic migration events drive transient tissue residency of lymphocytes during homeostasis": Tconv_parabiosis_data_muscle.csv

tissue	week	mouse	pair	host.tconv.naive	host.tconv.activ	host.tconv.cd69p	donor.tconv.naive	donor.tconv.activ	donor.tconv.cd69p
Blood	4	1	1	0.453989362	0.130585106	0.002925532	0.312765957	0.09787234	0.000797872
Blood	4	2	1	0.338477366	0.077160494	0.001345362	0.473725863	0.107470719	0.001424501
Blood	4	3	2	0.474909091	0.095854545	0.001672727	0.346909091	0.078327273	0.000727273
Blood	4	4	2	0.361630595	0.074105204	0.001050641	0.477551306	0.083140716	0.000560342
Blood	4	5	3	0.584025559	0.075079872	0.002236422	0.285463259	0.052236422	0.000638978
Blood	4	6	3	0.314112437	0.070850982	0.000481325	0.534174047	0.079322295	0.000866384
Blood	4	7	4	0.411670762	0.18980344	0.004668305	0.238697789	0.154054054	0.0002457
Blood	4	8	4	0.261204996	0.164217487	0.000734754	0.401175606	0.170279206	0.002020573
Blood	1	9	5	0.472158416	0.093386139	0.001821782	0.384237624	0.04609901	0.000475248
Blood	1	10	5	0.447337703	0.068869534	0.000808117	0.420939212	0.060878154	0.000628536
Blood	1	11	6	0.604092012	0.082649405	0.000809155	0.278927292	0.032828575	0.000462374
Blood	1	12	6	0.331372073	0.065692102	0.000363945	0.511646245	0.085648429	0.00097052
Muscle	4	1	1	0.102857143	0.362857143	0.111428571	0.108571429	0.24	0.071428571
Muscle	4	2	1	0.044897959	0.265306122	0.126530612	0.044897959	0.4	0.114285714
Muscle	4	3	2	0.225100871	0.242939053	0.108727968	0.184327883	0.148651518	0.082395413
Muscle	4	4	2	0.068331143	0.248357424	0.231274639	0.094612352	0.282522996	0.069645204
Muscle	4	5	3	0.157349896	0.368530021	0.121118012	0.089026915	0.17805383	0.080745342
Muscle	4	6	3	0.0825	0.315	0.1325	0.1525	0.2875	0.03
Muscle	4	7	4	0.019766853	0.34617334	0.208819057	0.00861632	0.263558033	0.153573239
Muscle	4	8	4	0.010344828	0.246896552	0.35862069	0.013793103	0.233103448	0.135862069
Muscle	1	9	5	0.141206675	0.383825417	0.177150193	0.097560976	0.159178434	0.038510911
Muscle	1	10	5	0.200976971	0.254012561	0.267969295	0.115840893	0.133286811	0.025122121
Muscle	1	11	6	0.148623853	0.433027523	0.108256881	0.07706422	0.183486239	0.047706422
Muscle	1	12	6	0.033426184	0.32729805	0.477715877	0.045961003	0.10724234	0.009749304
Blood	8	13	7	0.495712656	0.105867113	0.000703997	0.346127311	0.048955972	0.000563198
Blood	8	14	7	0.380542933	0.052902695	0.000568004	0.46877938	0.095738013	0.000646349
Blood	8	15	8	0.438775696	0.165233828	0.00069067	0.317835657	0.074101674	0.00032716
Blood	8	16	8	0.409610224	0.052357827	0.001009585	0.427629393	0.106658147	0.000984026
Blood	8	17	9	0.406959623	0.124675971	0.000642873	0.400033181	0.065324236	0.000601398
Blood	8	18	9	0.424278106	0.081662965	0.000762705	0.367382985	0.123103273	0.000709182
Muscle	8	13	7	0.230769231	0.351398601	0.125874126	0.120629371	0.124125874	0.043706294
Muscle	8	14	7	0.110261343	0.243747947	0.0571013	0.149439309	0.357856707	0.075916108
Muscle	8	15	8	0.347732181	0.20950324	0.103671706	0.253779698	0.062634989	0.019438445
Muscle	8	16	8	0.31445565	0.098870787	0.061374019	0.313335057	0.126196018	0.077665718
Muscle	8	17	9	0.13836478	0.301886792	0.123689727	0.113207547	0.211740042	0.106918239
Muscle	8	18	9	0.310714286	0.1	0.125	0.233928571	0.155357143	0.071428571
Blood	12	19	10	0.379968442	0.082462995	0.003831993	0.469494327	0.062100834	0.00078894
Blood	12	20	10	0.549514759	0.045098895	0.000537291	0.350112495	0.053292589	0.000705195
Blood	12	21	11	0.534804654	0.117178112	0.000849966	0.301503561	0.044051701	0.000322401
Blood	12	22	11	0.360507104	0.040584033	0.001569982	0.504592197	0.091176701	0.000431745
Blood	12	23	12	0.653525622	0.116850878	0.001182103	0.198297772	0.028252261	0.000591051
Blood	12	24	12	0.224681582	0.02017841	0.001097171	0.670371607	0.081953919	0.001049468
Blood	12	25	13	0.51237779	0.090536801	0.00051651	0.352222837	0.042685851	0.000147574
Blood	12	26	13	0.374665376	0.047673293	0.000170872	0.487326992	0.088967363	0.000284787
Muscle	12	19	10	0.25	0.189655172	0.051724138	0.307471264	0.163793103	0.037356322
Muscle	12	20	10	0.12195122	0.276422764	0.089430894	0.097560976	0.317073171	0.097560976
Muscle	12	22	11	0.089385475	0.167597765	0.150837989	0.134078212	0.346368715	0.111731844
Muscle	12	24	12	0.041176471	0.070588235	0.070588235	0.094117647	0.517647059	0.211764706
Muscle	12	25	13	0.039156627	0.430722892	0.268072289	0.021084337	0.186746988	0.054216867
Muscle	12	26	13	0.23781811	0.1477609	0.045176563	0.297987769	0.196883014	0.063523377
Blood	12	27	14	0.442373635	0.111823724	0.000857252	0.385604521	0.054038608	0.000539751
Blood	12	28	14	0.406215263	0.042530569	0.000773283	0.482963607	0.063505872	0.000773283
Blood	12	29	15	0.466052169	0.075260132	0.001567919	0.40328788	0.049935858	0.000570153
Blood	12	30	15	0.460817811	0.066681362	0.000881737	0.386311033	0.08095448	0.000826628
Blood	12	31	16	0.525442925	0.083569291	0.001496643	0.339859235	0.045384678	0.000444948
Blood	12	32	16	0.280890938	0.151154576	0.001227085	0.351801584	0.210612427	0.001078348
Muscle	12	27	14	0.299479167	0.153645833	0.046875	0.270833333	0.1484375	0.0703125
Muscle	12	28	14	0.297805643	0.222570533	0.059561129	0.206896552	0.181818182	0.015673981
Muscle	12	29	15	0.240569088	0.233886613	0.062297909	0.226988575	0.179564561	0.046777323
Muscle	12	30	15	0.214173228	0.267716535	0.121259843	0.163779528	0.185826772	0.044094488
Muscle	12	31	16	0.24050287	0.197321673	0.088002186	0.164525827	0.186936321	0.116425253
Muscle	12	32	16	0.235294118	0.127516779	0.118831425	0.303395184	0.136991709	0.069285432
Blood	8	33	17	0.589322973	0.117922153	0.0015109	0.248291244	0.040362616	0.000719476
Blood	8	34	17	0.218706084	0.032373913	0.00026024	0.631135169	0.114661948	0.000936866
Blood	8	35	18	0.190904263	0.389053254	0.000568958	0.128622364	0.284782279	0.000303444
Blood	8	36	18	0.312643972	0.078512926	0.000575889	0.512221653	0.094509854	0.000511902
Blood	8	37	19	0.6034987	0.069432409	0.000704073	0.273775997	0.051018198	0.000649913
Blood	8	38	19	0.225911622	0.04383809	0.000451422	0.618799218	0.108993329	0.000852686
Muscle	8	33	17	0.096350365	0.319708029	0.281751825	0.058394161	0.083211679	0.147445255
Muscle	8	34	17	0.027816412	0.133518776	0.098748261	0.090403338	0.436717663	0.201668985
Muscle	8	35	18	0.097067745	0.39852665	0.058067312	0.077567529	0.280658674	0.07641196
Muscle	8	36	18	0.107106525	0.222060747	0.092137771	0.180787676	0.304752216	0.084871385
Muscle	8	37	19	0.299082569	0.108256881	0.025688073	0.126605505	0.19266055	0.247706422
Muscle	8	38	19	0.041420118	0.165680473	0.076923077	0.076923077	0.378698225	0.24852071
Blood	2	39	20	0.337912514	0.065020916	0.000774673	0.519444301	0.074420286	0.000723028
Blood	2	40	20	0.52589852	0.125581395	0.001479915	0.276321353	0.068287526	0.001162791
Blood	2	41	21	0.388479419	0.055448464	0.001927656	0.495407643	0.056582379	0.00147409
Blood	2	42	21	0.544748521	0.072115385	0.000739645	0.345857988	0.034245562	0.000961538
Blood	2	43	22	0.29372093	0.048837209	0.000697674	0.590232558	0.063488372	0.001860465
Blood	2	44	22	0.550968992	0.110271318	0.002713178	0.283914729	0.051162791	0.000581395
Muscle	2	39	20	0.2208413	0.138623327	0.111854685	0.271510516	0.158699809	0.09082218
Muscle	2	40	20	0.056316591	0.327245053	0.275494673	0.04261796	0.136986301	0.147640791
Muscle	2	41	21	0.202710333	0.180688876	0.103896104	0.22473179	0.210615471	0.070581592
Muscle	2	43	22	0.160177229	0.200993555	0.116944146	0.244092374	0.182330827	0.090494092
Muscle	2	44	22	0.347534517	0.216962525	0.098619329	0.181854043	0.098619329	0.047337278
Blood	1	45	23	0.271611253	0.293459993	0.0008038	0.20701498	0.224698575	0.000219218
Blood	1	46	23	0.276155268	0.249801954	0.000422498	0.237866385	0.233166095	0.000369686
Blood	1	47	24	0.296599631	0.311135886	0.000943356	0.225204751	0.16285751	0.000214399
Blood	1	48	24	0.375338975	0.115725161	0.000490084	0.349985297	0.155585324	0.000457412
Blood	4	49	25	0.289468053	0.330808405	0.00055634	0.174776394	0.1998117	0.00158343
Blood	4	50	25	0.262471889	0.164532562	0.000229474	0.327321125	0.243655055	0.000275368
Blood	4	51	26	0.290013188	0.405287136	0.001678456	0.12666347	0.173660233	0.000779283
Blood	4	52	26	0.181835799	0.191202119	0.000322977	0.281441767	0.343001098	0.000129191
Muscle	1	45	23	0.276880568	0.266495165	0.086799104	0.20637416	0.122623982	0.037111143
Muscle	1	46	23	0.340492152	0.192003533	0.105937136	0.243828028	0.080406246	0.034763759
Muscle	1	47	24	0.305336556	0.250029714	0.108870488	0.215878927	0.083673389	0.031734083
Muscle	1	48	24	0.273255386	0.219060225	0.073902493	0.230016913	0.167291713	0.032134716
Muscle	4	49	25	0.041666667	0.270833333	0.125	0.0625	0.395833333	0.083333333
Muscle	4	50	25	0.233690164	0.129468794	0.084494715	0.307210665	0.148522184	0.094189726
Muscle	4	51	26	0.308557152	0.24609619	0.127888819	0.15131168	0.118675828	0.043566521
Muscle	4	52	26	0.217735881	0.150496371	0.078918829	0.331692667	0.142487695	0.075248186
Blood	2	53	27	0.279797126	0.239063821	0.000528318	0.269125106	0.207787405	0.000422654
Blood	2	54	27	0.404792493	0.117354633	0.000502709	0.373401106	0.101938223	0.000446852
Blood	2	55	28	0.328258096	0.234023291	0.000164602	0.29673676	0.139047776	8.23011E-05
Blood	2	56	28	0.360588163	0.073335794	0.000615233	0.437799926	0.126368894	0.00036914
Blood	2	57	29	0.443673083	0.312275166	0.000757337	0.177027453	0.064184285	0.000568003
Blood	2	58	29	0.280082681	0.085929426	0.001033515	0.456370884	0.172154141	0.001771741
Muscle	2	53	27	0.376075059	0.100762314	0.064992181	0.349980453	0.064112588	0.041927287
Muscle	2	54	27	0.363071184	0.079266397	0.044451352	0.406279142	0.066832453	0.035747591
Muscle	2	55	28	0.127538587	0.445978879	0.103168156	0.111291633	0.178716491	0.030869212
Muscle	2	56	28	0.341745211	0.09729401	0.058984494	0.349042262	0.090301003	0.059288538
Muscle	2	57	29	0.255330782	0.300710771	0.138873701	0.199015856	0.06779661	0.037178786
Muscle	2	58	29	0.177705144	0.148288319	0.09237915	0.225528987	0.250817134	0.09908825
Blood	1	59	30	0.482299515	0.158839922	0.000361234	0.296212199	0.060274538	0.000774074
Blood	1	60	30	0.433620448	0.059498174	0.000374497	0.458103174	0.048122835	0.000280873
Blood	1	61	31	0.396356562	0.125530598	0.000530598	0.376680226	0.098956491	0.000574814
Blood	1	62	31	0.480121825	0.090009246	0.000761408	0.359982596	0.068526676	0.000380704
Blood	8	63	32	0.57280641	0.207290533	0.000741913	0.163517658	0.053912355	4.94609E-05
Blood	8	64	32	0.238453939	0.024944431	0.000740924	0.569646826	0.164238083	0.001852309
Blood	8	65	33	0.595056115	0.192143963	0.000870743	0.183775155	0.026799536	0.000193498
Blood	8	66	33	0.147372348	0.013484703	0.000213197	0.654567743	0.181217354	0.001332481
Muscle	1	59	30	0.177807788	0.3009228	0.17443169	0.08575287	0.101733063	0.024758046
Muscle	1	60	30	0.509427264	0.059403597	0.035381824	0.340801515	0.036367939	0.013095614
Muscle	1	61	31	0.10282436	0.366284201	0.157105031	0.112091792	0.15842895	0.037069726
Muscle	1	62	31	0.256864306	0.068643056	0.048149622	0.233585356	0.155789893	0.135296458
Muscle	8	63	32	0.472774013	0.173171302	0.114746436	0.165926618	0.02173405	0.020098154
Muscle	8	64	32	0.143382353	0.050245098	0.049019608	0.31495098	0.256127451	0.125
Muscle	8	65	33	0.244835966	0.231470231	0.274605103	0.125151883	0.029769137	0.040704739
Muscle	8	66	33	0.134503339	0.015347449	0.018260622	0.540002842	0.14750604	0.133650703
Blood	4	67	34	0.429070427	0.226040257	0.001222547	0.257695498	0.084268436	0.000567611
Blood	4	68	34	0.311400293	0.055397727	0.00206195	0.508751833	0.120097141	0.00206195
Blood	4	69	35	0.478893479	0.198670738	0.001736423	0.261780732	0.057301958	0.001496916
Blood	4	70	35	0.308999587	0.049814229	0.002064125	0.48734003	0.149305078	0.001995321
Blood	4	71	36	0.399976502	0.14036187	0.002623952	0.387287538	0.065246338	0.00383802
Blood	4	72	36	0.367625446	0.072993212	0.006228567	0.416614179	0.127300721	0.009097907
Muscle	4	67	34	0.144435004	0.327102804	0.225998301	0.09855565	0.162276975	0.041631266
Muscle	4	68	34	0.085487078	0.324055666	0.170974155	0.131212724	0.230616302	0.053677932
Muscle	4	69	35	0.094689699	0.424824056	0.286628279	0.064619322	0.088931542	0.039027511
Muscle	4	70	35	0.145214521	0.138613861	0.083058306	0.243674367	0.279427943	0.109460946
Muscle	4	71	36	0.091093411	0.350470673	0.186965967	0.068790731	0.199131064	0.102534395
Muscle	4	72	36	0.149490374	0.250283126	0.218573046	0.147225368	0.192525481	0.040770102
Muscle	0	73	0	0.564	0.37	0.0647	0	0	0
Muscle	0	74	0	0.366	0.471	0.16	0	0	0
Muscle	0	75	0	0.378	0.497	0.12	0	0	0
Muscle	0	76	0	0.372	0.479	0.144	0	0	0
Muscle	0	77	0	0.249	0.614	0.136	0	0	0
Muscle	0	78	0	0.418	0.404	0.177	0	0	0
Muscle	0	79	0	0.514	0.351	0.132	0	0	0
Muscle	0	80	0	0.354	0.513	0.132	0	0	0
Blood	0	73	0	0.943	0.0545	0.0013	0	0	0
Blood	0	74	0	0.929	0.068	0.0011	0	0	0
Blood	0	75	0	0.93	0.0672	0.0015	0	0	0
Blood	0	76	0	0.956	0.0428	0.00096	0	0	0
Blood	0	77	0	0.933	0.0645	0.00061	0	0	0
Blood	0	78	0	0.917	0.08	0.0011	0	0	0
Blood	0	79	0	0.957	0.0405	0.0012	0	0	0
Blood	0	80	0	0.924	0.0726	0.00086	0	0	0
Blood	0	81	0	0.642	0.356	0.00046	0	0	0
Blood	0	82	0	0.731	0.267	0.00022	0	0	0
Blood	0	83	0	0.658	0.34	0.00079	0	0	0
Blood	0	84	0	0.726	0.272	0.00075	0	0	0
Blood	0	85	0	0.739	0.259	0.0013	0	0	0
Muscle	0	81	0	0.395	0.293	0.301	0	0	0
Muscle	0	82	0	0.552	0.366	0.0771	0	0	0
Muscle	0	83	0	0.568	0.368	0.0599	0	0	0
Muscle	0	84	0	0.338	0.465	0.197	0	0	0
Muscle	0	85	0	0.438	0.438	0.11	0	0	0
Blood	0	86	0	0.579	0.417	0.0007	0	0	0
Blood	0	87	0	0.491	0.505	0.00097	0	0	0
Blood	0	88	0	0.736	0.26	0.0011	0	0	0
Muscle	0	87	0	0.759	0.125	0.115	0	0	0
Muscle	0	88	0	0.733	0.127	0.139	0	0	0
Muscle	0	86	0	0.751	0.125	0.125	0	0	0
Blood	0	89	0	0.477	0.513	0.00056	0	0	0
Blood	0	90	0	0.475	0.516	0.00058	0	0	0
Blood	0	91	0	0.539	0.452	0.0014	0	0	0
Muscle	0	89	0	0.54	0.421	0.0476	0	0	0
Muscle	0	90	0	0.2	0.367	0.422	0	0	0
Muscle	0	91	0	0.612	0.325	0.0519	0	0	0
Blood	0	92	0	0.832	0.17	0.0016	0	0	0
Blood	0	93	0	0.82	0.182	0.0019	0	0	0
Blood	0	94	0	0.774	0.228	0.002	0	0	0
Blood	0	95	0	0.697	0.302	0.0046	0	0	0
Muscle	0	92	0	0.278	0.414	0.313	0	0	0
Muscle	0	93	0	0.535	0.34	0.14	0	0	0
Muscle	0	94	0	0.189	0.552	0.272	0	0	0
Muscle	0	95	0	0.0612	0.566	0.376	0	0	0
