## Supplementary resource 1 for "Probabilistic migration events drive transient tissue residency of lymphocytes during homeostasis": Tconv_parabiosis_data_pancreas.csv

tissue	week	mouse	pair	host.tconv.naive	host.tconv.activ	host.tconv.cd69p	donor.tconv.naive	donor.tconv.activ	donor.tconv.cd69p
Blood	4	1	1	0.453989362	0.130585106	0.002925532	0.312765957	0.09787234	0.000797872
Blood	4	2	1	0.338477366	0.077160494	0.001345362	0.473725863	0.107470719	0.001424501
Blood	4	3	2	0.474909091	0.095854545	0.001672727	0.346909091	0.078327273	0.000727273
Blood	4	4	2	0.361630595	0.074105204	0.001050641	0.477551306	0.083140716	0.000560342
Blood	4	5	3	0.584025559	0.075079872	0.002236422	0.285463259	0.052236422	0.000638978
Blood	4	6	3	0.314112437	0.070850982	0.000481325	0.534174047	0.079322295	0.000866384
Blood	4	7	4	0.411670762	0.18980344	0.004668305	0.238697789	0.154054054	0.0002457
Blood	4	8	4	0.261204996	0.164217487	0.000734754	0.401175606	0.170279206	0.002020573
Blood	1	9	5	0.472158416	0.093386139	0.001821782	0.384237624	0.04609901	0.000475248
Blood	1	10	5	0.447337703	0.068869534	0.000808117	0.420939212	0.060878154	0.000628536
Blood	1	11	6	0.604092012	0.082649405	0.000809155	0.278927292	0.032828575	0.000462374
Blood	1	12	6	0.331372073	0.065692102	0.000363945	0.511646245	0.085648429	0.00097052
Pancreas	4	1	1	0.106614447	0.385552654	0.103133159	0.103133159	0.24586597	0.051348999
Pancreas	4	2	1	0.014864283	0.406505816	0.100387764	0.014433434	0.392503231	0.070012925
Pancreas	4	3	2	0.010687023	0.348091603	0.245801527	0.009160305	0.261068702	0.12519084
Pancreas	4	4	2	0.044714779	0.38961039	0.135130692	0.04668749	0.319579155	0.062797962
Pancreas	4	5	3	0.036077236	0.479928862	0.133638211	0.021595528	0.272103659	0.054878049
Pancreas	4	6	3	0.050439883	0.302346041	0.100879765	0.096480938	0.376246334	0.070087977
Pancreas	4	7	4	0.024653313	0.465331279	0.252696456	0.016949153	0.214175655	0.026194145
Pancreas	4	8	4	0.012274959	0.333333333	0.073376978	0.014184397	0.494817239	0.069285325
Pancreas	1	9	5	0.027352742	0.48422478	0.118348003	0.016926202	0.312796209	0.03859174
Pancreas	1	10	5	0.112420382	0.31433121	0.150318471	0.09522293	0.27133758	0.054458599
Pancreas	1	11	6	0.159376454	0.480979525	0.081607725	0.056072592	0.19014658	0.028036296
Pancreas	1	12	6	0.053383459	0.358270677	0.144360902	0.071052632	0.326566416	0.041854637
Blood	8	13	7	0.495712656	0.105867113	0.000703997	0.346127311	0.048955972	0.000563198
Blood	8	14	7	0.380542933	0.052902695	0.000568004	0.46877938	0.095738013	0.000646349
Blood	8	15	8	0.438775696	0.165233828	0.00069067	0.317835657	0.074101674	0.00032716
Blood	8	16	8	0.409610224	0.052357827	0.001009585	0.427629393	0.106658147	0.000984026
Blood	8	17	9	0.406959623	0.124675971	0.000642873	0.400033181	0.065324236	0.000601398
Blood	8	18	9	0.424278106	0.081662965	0.000762705	0.367382985	0.123103273	0.000709182
Pancreas	8	13	7	0.193213296	0.325023084	0.08010157	0.139658356	0.213758079	0.046398892
Pancreas	8	14	7	0.017605634	0.13028169	0.211267606	0.102112676	0.447183099	0.091549296
Pancreas	8	15	8	0.171802054	0.352240896	0.08426704	0.148225957	0.190943044	0.046685341
Pancreas	8	16	8	0.083993661	0.148969889	0.085578447	0.110935024	0.47385103	0.096671949
Pancreas	8	17	9	0.175442478	0.259734513	0.063938053	0.21659292	0.222123894	0.057522124
Pancreas	8	18	9	0.054545455	0.245454545	0.175757576	0.021212121	0.472727273	0.03030303
Blood	12	19	10	0.379968442	0.082462995	0.003831993	0.469494327	0.062100834	0.00078894
Blood	12	20	10	0.549514759	0.045098895	0.000537291	0.350112495	0.053292589	0.000705195
Blood	12	21	11	0.534804654	0.117178112	0.000849966	0.301503561	0.044051701	0.000322401
Blood	12	22	11	0.360507104	0.040584033	0.001569982	0.504592197	0.091176701	0.000431745
Blood	12	23	12	0.653525622	0.116850878	0.001182103	0.198297772	0.028252261	0.000591051
Blood	12	24	12	0.224681582	0.02017841	0.001097171	0.670371607	0.081953919	0.001049468
Blood	12	25	13	0.51237779	0.090536801	0.00051651	0.352222837	0.042685851	0.000147574
Blood	12	26	13	0.374665376	0.047673293	0.000170872	0.487326992	0.088967363	0.000284787
Pancreas	12	19	10	0.147761194	0.304477612	0.043283582	0.246268657	0.232835821	0.017910448
Pancreas	12	20	10	0.1625	0.275	0.05	0.1	0.3875	0.025
Pancreas	12	21	11	0.145833333	0.39295977	0.099616858	0.113266284	0.209291188	0.034961686
Pancreas	12	24	12	0.034482759	0.146551724	0.112068966	0.060344828	0.448275862	0.198275862
Pancreas	12	25	13	0.160714286	0.441964286	0.15625	0.09375	0.111607143	0.035714286
Pancreas	12	26	13	0.101694915	0.305084746	0.016949153	0.050847458	0.440677966	0.084745763
Blood	12	27	14	0.442373635	0.111823724	0.000857252	0.385604521	0.054038608	0.000539751
Blood	12	28	14	0.406215263	0.042530569	0.000773283	0.482963607	0.063505872	0.000773283
Blood	12	29	15	0.466052169	0.075260132	0.001567919	0.40328788	0.049935858	0.000570153
Blood	12	30	15	0.460817811	0.066681362	0.000881737	0.386311033	0.08095448	0.000826628
Blood	12	31	16	0.525442925	0.083569291	0.001496643	0.339859235	0.045384678	0.000444948
Blood	12	32	16	0.280890938	0.151154576	0.001227085	0.351801584	0.210612427	0.001078348
Pancreas	12	27	14	0.179742585	0.278343593	0.043536654	0.223726917	0.216899832	0.042081701
Pancreas	12	28	14	0.090239411	0.395948435	0.193370166	0.066298343	0.23572744	0.014732965
Pancreas	12	29	15	0.241097421	0.24165613	0.044108566	0.228364748	0.194312936	0.037345252
Pancreas	12	30	15	0.200628601	0.338920901	0.046097433	0.115767417	0.277632268	0.012572027
Pancreas	12	31	16	0.195571732	0.341401274	0.052653928	0.129814983	0.237731271	0.033606309
Pancreas	12	32	16	0.102059925	0.33988764	0.06928839	0.126404494	0.338951311	0.017790262
Blood	8	33	17	0.589322973	0.117922153	0.0015109	0.248291244	0.040362616	0.000719476
Blood	8	34	17	0.218706084	0.032373913	0.00026024	0.631135169	0.114661948	0.000936866
Blood	8	35	18	0.190904263	0.389053254	0.000568958	0.128622364	0.284782279	0.000303444
Blood	8	36	18	0.312643972	0.078512926	0.000575889	0.512221653	0.094509854	0.000511902
Blood	8	37	19	0.6034987	0.069432409	0.000704073	0.273775997	0.051018198	0.000649913
Blood	8	38	19	0.225911622	0.04383809	0.000451422	0.618799218	0.108993329	0.000852686
Pancreas	8	33	17	0.189349112	0.43579082	0.068766992	0.089557013	0.174156405	0.039660963
Pancreas	8	34	17	0.084991728	0.145497518	0.025809501	0.245142992	0.401607185	0.088347908
Pancreas	8	35	18	0.191341156	0.31157906	0.047848685	0.125221026	0.259711729	0.061404919
Pancreas	8	36	18	0.141187471	0.242636746	0.025245442	0.259467041	0.278634876	0.049088359
Pancreas	8	37	19	0.161402636	0.37751803	0.046008456	0.088783885	0.256155185	0.066650087
Pancreas	8	38	19	0.111356518	0.158501325	0.028592081	0.253634246	0.381736407	0.062003052
Blood	2	39	20	0.337912514	0.065020916	0.000774673	0.519444301	0.074420286	0.000723028
Blood	2	40	20	0.52589852	0.125581395	0.001479915	0.276321353	0.068287526	0.001162791
Blood	2	41	21	0.388479419	0.055448464	0.001927656	0.495407643	0.056582379	0.00147409
Blood	2	42	21	0.544748521	0.072115385	0.000739645	0.345857988	0.034245562	0.000961538
Blood	2	43	22	0.29372093	0.048837209	0.000697674	0.590232558	0.063488372	0.001860465
Blood	2	44	22	0.550968992	0.110271318	0.002713178	0.283914729	0.051162791	0.000581395
Pancreas	2	39	20	0.124481328	0.407676349	0.190871369	0.105809129	0.154564315	0.012448133
Pancreas	2	40	20	0.187174703	0.355592654	0.085534715	0.141019346	0.187862123	0.03810272
Pancreas	2	41	21	0.058446187	0.343549537	0.113328582	0.06557377	0.370634355	0.046329294
Pancreas	2	42	21	0.194244604	0.349320544	0.137490008	0.139088729	0.134292566	0.041566747
Pancreas	2	43	22	0.136096989	0.253030896	0.173640986	0.213531482	0.1943684	0.023073915
Pancreas	2	44	22	0.15186578	0.460225629	0.12207116	0.086201909	0.156783338	0.017066821
Blood	1	45	23	0.271611253	0.293459993	0.0008038	0.20701498	0.224698575	0.000219218
Blood	1	46	23	0.276155268	0.249801954	0.000422498	0.237866385	0.233166095	0.000369686
Blood	1	47	24	0.296599631	0.311135886	0.000943356	0.225204751	0.16285751	0.000214399
Blood	1	48	24	0.375338975	0.115725161	0.000490084	0.349985297	0.155585324	0.000457412
Blood	4	49	25	0.289468053	0.330808405	0.00055634	0.174776394	0.1998117	0.00158343
Blood	4	50	25	0.262471889	0.164532562	0.000229474	0.327321125	0.243655055	0.000275368
Blood	4	51	26	0.290013188	0.405287136	0.001678456	0.12666347	0.173660233	0.000779283
Blood	4	52	26	0.181835799	0.191202119	0.000322977	0.281441767	0.343001098	0.000129191
Pancreas	1	45	23	0.214917127	0.32320442	0.062154696	0.170165746	0.200276243	0.027348066
Pancreas	1	46	23	0.148571429	0.428571429	0.097142857	0.102857143	0.182857143	0.034285714
Pancreas	1	47	24	0.341721412	0.227702928	0.060906358	0.235385814	0.104108674	0.029061352
Pancreas	1	48	24	0.111111111	0.46031746	0.142857143	0.084656085	0.17989418	0.015873016
Pancreas	4	49	25	0.267212103	0.309354739	0.059586292	0.156529793	0.173355974	0.031028095
Pancreas	4	50	25	0.115942029	0.512077295	0.062801932	0.038647343	0.256038647	0.014492754
Pancreas	4	51	26	0.05664488	0.564270153	0.08496732	0.047930283	0.220043573	0.023965142
Pancreas	4	52	26	0.175438596	0.374269006	0.175438596	0.070175439	0.187134503	0
Blood	2	53	27	0.279797126	0.239063821	0.000528318	0.269125106	0.207787405	0.000422654
Blood	2	54	27	0.404792493	0.117354633	0.000502709	0.373401106	0.101938223	0.000446852
Blood	2	55	28	0.328258096	0.234023291	0.000164602	0.29673676	0.139047776	8.23011E-05
Blood	2	56	28	0.360588163	0.073335794	0.000615233	0.437799926	0.126368894	0.00036914
Blood	2	57	29	0.443673083	0.312275166	0.000757337	0.177027453	0.064184285	0.000568003
Blood	2	58	29	0.280082681	0.085929426	0.001033515	0.456370884	0.172154141	0.001771741
Pancreas	2	53	27	0.179524248	0.331449599	0.082533842	0.17683007	0.199566303	0.02181627
Pancreas	2	54	27	0.276106195	0.3179941	0.077286136	0.174631268	0.140412979	0.010029499
Pancreas	2	55	28	0.088182632	0.448970457	0.089973142	0.064458371	0.280662489	0.023724261
Pancreas	2	56	28	0.254901961	0.225173941	0.056925996	0.245414295	0.196710942	0.019607843
Pancreas	2	57	29	0.141184514	0.477480557	0.191863943	0.063498846	0.099991454	0.024869669
Pancreas	2	58	29	0.261316872	0.255892256	0.099326599	0.241863075	0.127010849	0.013655069
Blood	1	59	30	0.482299515	0.158839922	0.000361234	0.296212199	0.060274538	0.000774074
Blood	1	60	30	0.433620448	0.059498174	0.000374497	0.458103174	0.048122835	0.000280873
Blood	1	61	31	0.396356562	0.125530598	0.000530598	0.376680226	0.098956491	0.000574814
Blood	1	62	31	0.480121825	0.090009246	0.000761408	0.359982596	0.068526676	0.000380704
Blood	8	63	32	0.57280641	0.207290533	0.000741913	0.163517658	0.053912355	4.94609E-05
Blood	8	64	32	0.238453939	0.024944431	0.000740924	0.569646826	0.164238083	0.001852309
Blood	8	65	33	0.595056115	0.192143963	0.000870743	0.183775155	0.026799536	0.000193498
Blood	8	66	33	0.147372348	0.013484703	0.000213197	0.654567743	0.181217354	0.001332481
Pancreas	1	59	30	0.396323286	0.151871481	0.069393839	0.281053329	0.050347797	0.028983107
Pancreas	1	60	30	0.204365079	0.496031746	0.077380952	0.099206349	0.097222222	0.013888889
Pancreas	1	61	31	0.305459272	0.131282496	0.054592721	0.319757366	0.129007799	0.051018198
Pancreas	1	62	31	0.435931308	0.19682959	0.048084544	0.207661823	0.078731836	0.019286658
Pancreas	8	63	32	0.273200999	0.403180316	0.091246072	0.099384888	0.096215316	0.01928604
Pancreas	8	64	32	0.00862069	0.077175698	0.035303777	0.028325123	0.599343186	0.121100164
Pancreas	8	65	33	0.365437049	0.340417001	0.066559743	0.114514836	0.028789094	0.01010425
Pancreas	8	66	33	0.06122449	0.088435374	0.020408163	0.129251701	0.56462585	0.081632653
Blood	4	67	34	0.429070427	0.226040257	0.001222547	0.257695498	0.084268436	0.000567611
Blood	4	68	34	0.311400293	0.055397727	0.00206195	0.508751833	0.120097141	0.00206195
Blood	4	69	35	0.478893479	0.198670738	0.001736423	0.261780732	0.057301958	0.001496916
Blood	4	70	35	0.308999587	0.049814229	0.002064125	0.48734003	0.149305078	0.001995321
Blood	4	71	36	0.399976502	0.14036187	0.002623952	0.387287538	0.065246338	0.00383802
Blood	4	72	36	0.367625446	0.072993212	0.006228567	0.416614179	0.127300721	0.009097907
Pancreas	4	67	34	0.287318048	0.269241747	0.069641328	0.210826753	0.127866045	0.03325088
Pancreas	4	68	34	0.040314651	0.365781711	0.085054081	0.039331367	0.452310718	0.015240905
Pancreas	4	69	35	0.223915518	0.322815227	0.140002529	0.157328949	0.116795245	0.038573416
Pancreas	4	70	35	0.066523143	0.24262648	0.071689989	0.117115178	0.454467169	0.04714747
Pancreas	4	71	36	0.278841713	0.169905845	0.06992361	0.315402381	0.116112986	0.048072482
Pancreas	4	72	36	0.080008816	0.341635442	0.188230108	0.06171479	0.305488208	0.022481816
Blood	0	73	0	0.943	0.0545	0.0013	0	0	0
Blood	0	74	0	0.929	0.068	0.0011	0	0	0
Blood	0	75	0	0.93	0.0672	0.0015	0	0	0
Blood	0	76	0	0.956	0.0428	0.00096	0	0	0
Blood	0	77	0	0.933	0.0645	0.00061	0	0	0
Blood	0	78	0	0.917	0.08	0.0011	0	0	0
Blood	0	79	0	0.957	0.0405	0.0012	0	0	0
Blood	0	80	0	0.924	0.0726	0.00086	0	0	0
Pancreas	0	73	0	0.335	0.55	0.112	0	0	0
Pancreas	0	74	0	0.156	0.738	0.104	0	0	0
Pancreas	0	75	0	0.353	0.534	0.103	0	0	0
Pancreas	0	76	0	0.261	0.615	0.125	0	0	0
Pancreas	0	78	0	0.0169	0.864	0.12	0	0	0
Pancreas	0	79	0	0.326	0.599	0.0729	0	0	0
Pancreas	0	80	0	0.0787	0.843	0.0787	0	0	0
Blood	0	81	0	0.642	0.356	0.00046	0	0	0
Blood	0	82	0	0.731	0.267	0.00022	0	0	0
Blood	0	83	0	0.658	0.34	0.00079	0	0	0
Blood	0	84	0	0.726	0.272	0.00075	0	0	0
Blood	0	85	0	0.739	0.259	0.0013	0	0	0
Pancreas	0	81	0	0.544	0.378	0.071	0	0	0
Pancreas	0	82	0	0.189	0.544	0.266	0	0	0
Pancreas	0	83	0	0.178	0.735	0.0696	0	0	0
Pancreas	0	85	0	0.567	0.286	0.146	0	0	0
Blood	0	86	0	0.579	0.417	0.0007	0	0	0
Blood	0	87	0	0.491	0.505	0.00097	0	0	0
Blood	0	88	0	0.736	0.26	0.0011	0	0	0
Pancreas	0	86	0	0.717	0.19	0.0923	0	0	0
Pancreas	0	87	0	0.275	0.578	0.148	0	0	0
Pancreas	0	88	0	0.692	0.223	0.0824	0	0	0
Blood	0	89	0	0.477	0.513	0.00056	0	0	0
Blood	0	90	0	0.475	0.516	0.00058	0	0	0
Blood	0	91	0	0.539	0.452	0.0014	0	0	0
Pancreas	0	89	0	0.141	0.469	0.39	0	0	0
Pancreas	0	90	0	0.474	0.369	0.157	0	0	0
Pancreas	0	91	0	0.518	0.364	0.114	0	0	0
Blood	0	92	0	0.832	0.17	0.0016	0	0	0
Blood	0	93	0	0.82	0.182	0.0019	0	0	0
Blood	0	94	0	0.774	0.228	0.002	0	0	0
Blood	0	95	0	0.697	0.302	0.0046	0	0	0
Pancreas	0	92	0	0.486	0.429	0.0944	0	0	0
Pancreas	0	93	0	0.403	0.399	0.203	0	0	0
Pancreas	0	94	0	0.312	0.552	0.145	0	0	0
Pancreas	0	95	0	0.319	0.529	0.164	0	0	0
