## Supplementary resource 1 for "Probabilistic migration events drive transient tissue residency of lymphocytes during homeostasis": Tconv_parabiosis_data_pp.csv

tissue	week	mouse	pair	host.tconv.naive	host.tconv.activ	host.tconv.cd69p	donor.tconv.naive	donor.tconv.activ	donor.tconv.cd69p
Blood	4	1	1	0.453989362	0.130585106	0.002925532	0.312765957	0.09787234	0.000797872
Blood	4	2	1	0.338477366	0.077160494	0.001345362	0.473725863	0.107470719	0.001424501
Blood	4	3	2	0.474909091	0.095854545	0.001672727	0.346909091	0.078327273	0.000727273
Blood	4	4	2	0.361630595	0.074105204	0.001050641	0.477551306	0.083140716	0.000560342
Blood	4	5	3	0.584025559	0.075079872	0.002236422	0.285463259	0.052236422	0.000638978
Blood	4	6	3	0.314112437	0.070850982	0.000481325	0.534174047	0.079322295	0.000866384
Blood	4	7	4	0.411670762	0.18980344	0.004668305	0.238697789	0.154054054	0.0002457
Blood	4	8	4	0.261204996	0.164217487	0.000734754	0.401175606	0.170279206	0.002020573
Blood	1	9	5	0.472158416	0.093386139	0.001821782	0.384237624	0.04609901	0.000475248
Blood	1	10	5	0.447337703	0.068869534	0.000808117	0.420939212	0.060878154	0.000628536
Blood	1	11	6	0.604092012	0.082649405	0.000809155	0.278927292	0.032828575	0.000462374
Blood	1	12	6	0.331372073	0.065692102	0.000363945	0.511646245	0.085648429	0.00097052
PP	4	1	1	0.025082967	0.288878598	0.304854519	0.022921973	0.195801497	0.157135139
PP	4	2	1	0.051396648	0.233938547	0.298743017	0.061871508	0.170810056	0.180446927
PP	4	3	2	0.072622478	0.274063401	0.313544669	0.070605187	0.141210375	0.124495677
PP	4	4	2	0.074799295	0.234775798	0.25748972	0.084785588	0.180536519	0.16154298
PP	4	5	3	0.114036559	0.279724971	0.299345967	0.060707697	0.126278719	0.112359551
PP	4	6	3	0.072560276	0.222273249	0.205281286	0.132950631	0.215614237	0.147187141
PP	4	7	4	0.125642123	0.304794521	0.202268836	0.078553082	0.173587329	0.110231164
PP	4	8	4	0.054520167	0.25674548	0.192767733	0.080667594	0.261752434	0.148539638
PP	1	9	5	0.125972006	0.214964576	0.390012096	0.117850354	0.066182824	0.078797304
PP	1	10	5	0.126640112	0.241447985	0.403701968	0.109770384	0.072282099	0.040299906
PP	1	11	6	0.211919528	0.223718046	0.361669944	0.097867191	0.052337014	0.047496597
PP	1	12	6	0.115842555	0.269365457	0.308306486	0.169211374	0.087127049	0.046224961
Blood	8	13	7	0.495712656	0.105867113	0.000703997	0.346127311	0.048955972	0.000563198
Blood	8	14	7	0.380542933	0.052902695	0.000568004	0.46877938	0.095738013	0.000646349
Blood	8	15	8	0.438775696	0.165233828	0.00069067	0.317835657	0.074101674	0.00032716
Blood	8	16	8	0.409610224	0.052357827	0.001009585	0.427629393	0.106658147	0.000984026
Blood	8	17	9	0.406959623	0.124675971	0.000642873	0.400033181	0.065324236	0.000601398
Blood	8	18	9	0.424278106	0.081662965	0.000762705	0.367382985	0.123103273	0.000709182
PP	8	13	7	0.072481024	0.121446644	0.471647567	0.038845066	0.058937342	0.233368061
PP	8	14	7	0.036868687	0.068686869	0.301515152	0.047979798	0.118181818	0.425757576
PP	8	15	8	0.070961877	0.112209534	0.514459406	0.050451679	0.047213227	0.20231805
PP	8	16	8	0.038067177	0.047967001	0.324572775	0.039245728	0.085327048	0.46199175
PP	8	17	9	0.054371002	0.096837242	0.5094172	0.049040512	0.046908316	0.240049751
PP	8	18	9	0.04	0.069380531	0.37699115	0.04159292	0.099469027	0.370973451
Blood	12	19	10	0.379968442	0.082462995	0.003831993	0.469494327	0.062100834	0.00078894
Blood	12	20	10	0.549514759	0.045098895	0.000537291	0.350112495	0.053292589	0.000705195
Blood	12	21	11	0.534804654	0.117178112	0.000849966	0.301503561	0.044051701	0.000322401
Blood	12	22	11	0.360507104	0.040584033	0.001569982	0.504592197	0.091176701	0.000431745
Blood	12	23	12	0.653525622	0.116850878	0.001182103	0.198297772	0.028252261	0.000591051
Blood	12	24	12	0.224681582	0.02017841	0.001097171	0.670371607	0.081953919	0.001049468
Blood	12	25	13	0.51237779	0.090536801	0.00051651	0.352222837	0.042685851	0.000147574
Blood	12	26	13	0.374665376	0.047673293	0.000170872	0.487326992	0.088967363	0.000284787
PP	12	19	10	0.050694444	0.163541667	0.380902778	0.084027778	0.124305556	0.191319444
PP	12	20	10	0.089497717	0.161187215	0.259360731	0.057077626	0.147488584	0.284474886
PP	12	21	11	0.072815534	0.220159909	0.427755568	0.049685894	0.091090805	0.136207881
PP	12	22	11	0.080617123	0.146240765	0.180573664	0.089526293	0.225119513	0.271186441
PP	12	23	12	0.060980243	0.208016717	0.505699088	0.033054711	0.059080547	0.128039514
PP	12	24	12	0.042536736	0.096674401	0.143078113	0.079659706	0.271848415	0.361175561
PP	12	25	13	0.10366024	0.199776474	0.357082984	0.083822297	0.117351215	0.132998044
PP	12	26	13	0.073923757	0.112769967	0.213219307	0.087114075	0.165531236	0.340194231
Blood	12	27	14	0.442373635	0.111823724	0.000857252	0.385604521	0.054038608	0.000539751
Blood	12	28	14	0.406215263	0.042530569	0.000773283	0.482963607	0.063505872	0.000773283
Blood	12	29	15	0.466052169	0.075260132	0.001567919	0.40328788	0.049935858	0.000570153
Blood	12	30	15	0.460817811	0.066681362	0.000881737	0.386311033	0.08095448	0.000826628
Blood	12	31	16	0.525442925	0.083569291	0.001496643	0.339859235	0.045384678	0.000444948
Blood	12	32	16	0.280890938	0.151154576	0.001227085	0.351801584	0.210612427	0.001078348
PP	12	27	14	0.166266415	0.168565735	0.294210822	0.125236319	0.080629503	0.144754995
PP	12	28	14	0.199638699	0.084704938	0.152990767	0.238779607	0.1234444	0.182496989
PP	12	29	15	0.096118045	0.182720816	0.329035372	0.091084603	0.094325312	0.186513135
PP	12	30	15	0.093053927	0.119065064	0.283851114	0.085360492	0.139214537	0.265240328
PP	12	31	16	0.066318061	0.217629482	0.385707171	0.050796813	0.102174635	0.159445551
PP	12	32	16	0.101470914	0.100973236	0.189615129	0.134649414	0.162298164	0.289869498
Blood	8	33	17	0.589322973	0.117922153	0.0015109	0.248291244	0.040362616	0.000719476
Blood	8	34	17	0.218706084	0.032373913	0.00026024	0.631135169	0.114661948	0.000936866
Blood	8	35	18	0.190904263	0.389053254	0.000568958	0.128622364	0.284782279	0.000303444
Blood	8	36	18	0.312643972	0.078512926	0.000575889	0.512221653	0.094509854	0.000511902
Blood	8	37	19	0.6034987	0.069432409	0.000704073	0.273775997	0.051018198	0.000649913
Blood	8	38	19	0.225911622	0.04383809	0.000451422	0.618799218	0.108993329	0.000852686
PP	8	33	17	0.179063361	0.115172706	0.360881543	0.062513244	0.055944056	0.222557745
PP	8	34	17	0.071358987	0.047491476	0.120311739	0.20798831	0.154245819	0.394057477
PP	8	35	18	0.169404607	0.089352455	0.232246849	0.111690569	0.096653629	0.296827466
PP	8	36	18	0.082428293	0.082613942	0.211454562	0.132089483	0.131254061	0.355239952
PP	8	37	19	0.127559507	0.062345856	0.142013192	0.062059077	0.087697161	0.513277889
PP	8	38	19	0.066737664	0.056265531	0.164447994	0.172878949	0.156815761	0.376553071
Blood	2	39	20	0.337912514	0.065020916	0.000774673	0.519444301	0.074420286	0.000723028
Blood	2	40	20	0.52589852	0.125581395	0.001479915	0.276321353	0.068287526	0.001162791
Blood	2	41	21	0.388479419	0.055448464	0.001927656	0.495407643	0.056582379	0.00147409
Blood	2	42	21	0.544748521	0.072115385	0.000739645	0.345857988	0.034245562	0.000961538
Blood	2	43	22	0.29372093	0.048837209	0.000697674	0.590232558	0.063488372	0.001860465
Blood	2	44	22	0.550968992	0.110271318	0.002713178	0.283914729	0.051162791	0.000581395
PP	2	39	20	0.082807372	0.091264832	0.536354456	0.121055289	0.044306993	0.120802828
PP	2	40	20	0.093423436	0.101504807	0.597115787	0.053364916	0.02779713	0.123380242
PP	2	41	21	0.104230118	0.089255499	0.472419628	0.153891709	0.045093063	0.131472081
PP	2	42	21	0.108254634	0.130377754	0.579398391	0.067156348	0.027544596	0.084557538
PP	2	43	22	0.083388704	0.092358804	0.51461794	0.131561462	0.044518272	0.13089701
PP	2	44	22	0.116550117	0.148474714	0.563089085	0.05330901	0.031012466	0.082598561
Blood	1	45	23	0.271611253	0.293459993	0.0008038	0.20701498	0.224698575	0.000219218
Blood	1	46	23	0.276155268	0.249801954	0.000422498	0.237866385	0.233166095	0.000369686
Blood	1	47	24	0.296599631	0.311135886	0.000943356	0.225204751	0.16285751	0.000214399
Blood	1	48	24	0.375338975	0.115725161	0.000490084	0.349985297	0.155585324	0.000457412
Blood	4	49	25	0.289468053	0.330808405	0.00055634	0.174776394	0.1998117	0.00158343
Blood	4	50	25	0.262471889	0.164532562	0.000229474	0.327321125	0.243655055	0.000275368
Blood	4	51	26	0.290013188	0.405287136	0.001678456	0.12666347	0.173660233	0.000779283
Blood	4	52	26	0.181835799	0.191202119	0.000322977	0.281441767	0.343001098	0.000129191
PP	1	45	23	0.158695652	0.268478261	0.245652174	0.194565217	0.085869565	0.043478261
PP	1	46	23	0.11829653	0.339116719	0.331230284	0.081230284	0.088328076	0.035488959
PP	1	47	24	0	0.096153846	0.5	0.028846154	0.192307692	0.173076923
PP	1	48	24	0.034251675	0.291883842	0.56813105	0.015636634	0.042442293	0.046165302
PP	4	49	25	0.068010753	0.218817204	0.429301075	0.04327957	0.084139785	0.155107527
PP	4	50	25	0.076377295	0.164440735	0.229131886	0.086811352	0.169866444	0.272537563
PP	4	51	26	0.087011349	0.259142497	0.293820933	0.104665826	0.15258512	0.102301387
PP	4	52	26	0.065276519	0.266545784	0.401631913	0.077969175	0.096101541	0.092475068
Blood	2	53	27	0.279797126	0.239063821	0.000528318	0.269125106	0.207787405	0.000422654
Blood	2	54	27	0.404792493	0.117354633	0.000502709	0.373401106	0.101938223	0.000446852
Blood	2	55	28	0.328258096	0.234023291	0.000164602	0.29673676	0.139047776	8.23011E-05
Blood	2	56	28	0.360588163	0.073335794	0.000615233	0.437799926	0.126368894	0.00036914
Blood	2	57	29	0.443673083	0.312275166	0.000757337	0.177027453	0.064184285	0.000568003
Blood	2	58	29	0.280082681	0.085929426	0.001033515	0.456370884	0.172154141	0.001771741
PP	2	53	27	0.140769554	0.1745164	0.406118587	0.149179983	0.048570227	0.079899075
PP	2	54	27	0.152846196	0.167761357	0.230842912	0.126984127	0.129036672	0.191434045
PP	2	55	28	0.167701221	0.146182495	0.405131388	0.157872957	0.042313263	0.080281399
PP	2	56	28	0.183665995	0.14576085	0.249587988	0.205823109	0.101263505	0.109869987
PP	2	57	29	0.108512525	0.224285081	0.564619818	0.049323875	0.015517624	0.036632676
PP	2	58	29	0.061628225	0.173853587	0.495851946	0.069742	0.069468502	0.128270581
Blood	1	59	30	0.482299515	0.158839922	0.000361234	0.296212199	0.060274538	0.000774074
Blood	1	60	30	0.433620448	0.059498174	0.000374497	0.458103174	0.048122835	0.000280873
Blood	1	61	31	0.396356562	0.125530598	0.000530598	0.376680226	0.098956491	0.000574814
Blood	1	62	31	0.480121825	0.090009246	0.000761408	0.359982596	0.068526676	0.000380704
Blood	8	63	32	0.57280641	0.207290533	0.000741913	0.163517658	0.053912355	4.94609E-05
Blood	8	64	32	0.238453939	0.024944431	0.000740924	0.569646826	0.164238083	0.001852309
Blood	8	65	33	0.595056115	0.192143963	0.000870743	0.183775155	0.026799536	0.000193498
Blood	8	66	33	0.147372348	0.013484703	0.000213197	0.654567743	0.181217354	0.001332481
PP	1	59	30	0.253157122	0.185462555	0.321145374	0.181204112	0.022173275	0.02804699
PP	1	60	30	0.244435716	0.188531029	0.221523959	0.220869338	0.083922493	0.028803352
PP	1	61	31	0.198276852	0.154508903	0.294485928	0.221654222	0.07105112	0.04704193
PP	1	62	31	0.198959906	0.238047307	0.34272773	0.127998658	0.063244422	0.018956551
PP	8	63	32	0.30179835	0.157434534	0.283724704	0.136927029	0.036958579	0.070266372
PP	8	64	32	0.128202807	0.060389316	0.097600724	0.231779086	0.164146673	0.302670892
PP	8	65	33	0.315499607	0.182795699	0.329661684	0.098347758	0.028586415	0.037503278
PP	8	66	33	0.089007925	0.020692692	0.01856472	0.332110361	0.237378926	0.288009979
Blood	4	67	34	0.429070427	0.226040257	0.001222547	0.257695498	0.084268436	0.000567611
Blood	4	68	34	0.311400293	0.055397727	0.00206195	0.508751833	0.120097141	0.00206195
Blood	4	69	35	0.478893479	0.198670738	0.001736423	0.261780732	0.057301958	0.001496916
Blood	4	70	35	0.308999587	0.049814229	0.002064125	0.48734003	0.149305078	0.001995321
Blood	4	71	36	0.399976502	0.14036187	0.002623952	0.387287538	0.065246338	0.00383802
Blood	4	72	36	0.367625446	0.072993212	0.006228567	0.416614179	0.127300721	0.009097907
PP	4	67	34	0.145449763	0.185560231	0.382101526	0.093634929	0.071935823	0.119213572
PP	4	68	34	0.070867516	0.129632862	0.279571769	0.104613952	0.190201897	0.223541048
PP	4	69	35	0.132860939	0.218777679	0.401240035	0.076817779	0.075448909	0.093002657
PP	4	70	35	0.074120603	0.123534338	0.265808208	0.130967337	0.190012563	0.213777219
PP	4	71	36	0.102140002	0.215175982	0.316767265	0.092576625	0.133730501	0.137257976
PP	4	72	36	0.06039794	0.16008484	0.358448642	0.062670437	0.149429351	0.207756792
PP	0	73	0	0.116	0.39	0.492	0	0	0
PP	0	74	0	0.0813	0.378	0.54	0	0	0
PP	0	75	0	0.0333	0.254	0.714	0	0	0
PP	0	77	0	0.0255	0.286	0.69	0	0	0
PP	0	78	0	0.0739	0.345	0.581	0	0	0
PP	0	79	0	0.0685	0.255	0.677	0	0	0
PP	0	80	0	0.0616	0.276	0.661	0	0	0
Blood	0	73	0	0.943	0.0545	0.0013	0	0	0
Blood	0	74	0	0.929	0.068	0.0011	0	0	0
Blood	0	75	0	0.93	0.0672	0.0015	0	0	0
Blood	0	76	0	0.956	0.0428	0.00096	0	0	0
Blood	0	77	0	0.933	0.0645	0.00061	0	0	0
Blood	0	78	0	0.917	0.08	0.0011	0	0	0
Blood	0	79	0	0.957	0.0405	0.0012	0	0	0
Blood	0	80	0	0.924	0.0726	0.00086	0	0	0
Blood	0	81	0	0.642	0.356	0.00046	0	0	0
Blood	0	82	0	0.731	0.267	0.00022	0	0	0
Blood	0	83	0	0.658	0.34	0.00079	0	0	0
Blood	0	84	0	0.726	0.272	0.00075	0	0	0
Blood	0	85	0	0.739	0.259	0.0013	0	0	0
PP	0	81	0	0.237	0.263	0.499	0	0	0
PP	0	82	0	0.158	0.212	0.629	0	0	0
PP	0	83	0	0.239	0.183	0.577	0	0	0
PP	0	84	0	0.195	0.238	0.567	0	0	0
PP	0	85	0	0.185	0.257	0.558	0	0	0
Blood	0	86	0	0.579	0.417	0.0007	0	0	0
Blood	0	87	0	0.491	0.505	0.00097	0	0	0
Blood	0	88	0	0.736	0.26	0.0011	0	0	0
PP	0	86	0	0.511	0.196	0.293	0	0	0
PP	0	87	0	0.324	0.218	0.457	0	0	0
PP	0	88	0	0.333	0.194	0.474	0	0	0
Blood	0	89	0	0.477	0.513	0.00056	0	0	0
Blood	0	90	0	0.475	0.516	0.00058	0	0	0
Blood	0	91	0	0.539	0.452	0.0014	0	0	0
PP	0	89	0	0.382	0.182	0.436	0	0	0
PP	0	90	0	0.281	0.183	0.537	0	0	0
PP	0	91	0	0.48	0.149	0.369	0	0	0
Blood	0	92	0	0.832	0.17	0.0016	0	0	0
Blood	0	93	0	0.82	0.182	0.0019	0	0	0
Blood	0	94	0	0.774	0.228	0.002	0	0	0
Blood	0	95	0	0.697	0.302	0.0046	0	0	0
PP	0	92	0	0.301	0.221	0.489	0	0	0
PP	0	93	0	0.299	0.195	0.518	0	0	0
PP	0	94	0	0.222	0.387	0.406	0	0	0
PP	0	95	0	0.156	0.38	0.482	0	0	0
