## Supplementary resource 1 for "Probabilistic migration events drive transient tissue residency of lymphocytes during homeostasis": Tconv_parabiosis_data_skin.csv

tissue	week	mouse	pair	host.tconv.naive	host.tconv.activ	host.tconv.cd69p	donor.tconv.naive	donor.tconv.activ	donor.tconv.cd69p
Blood	4	1	1	0.453989362	0.130585106	0.002925532	0.312765957	0.09787234	0.000797872
Blood	4	2	1	0.338477366	0.077160494	0.001345362	0.473725863	0.107470719	0.001424501
Blood	4	3	2	0.474909091	0.095854545	0.001672727	0.346909091	0.078327273	0.000727273
Blood	4	4	2	0.361630595	0.074105204	0.001050641	0.477551306	0.083140716	0.000560342
Blood	4	5	3	0.584025559	0.075079872	0.002236422	0.285463259	0.052236422	0.000638978
Blood	4	6	3	0.314112437	0.070850982	0.000481325	0.534174047	0.079322295	0.000866384
Blood	4	7	4	0.411670762	0.18980344	0.004668305	0.238697789	0.154054054	0.0002457
Blood	4	8	4	0.261204996	0.164217487	0.000734754	0.401175606	0.170279206	0.002020573
Blood	1	9	5	0.472158416	0.093386139	0.001821782	0.384237624	0.04609901	0.000475248
Blood	1	10	5	0.447337703	0.068869534	0.000808117	0.420939212	0.060878154	0.000628536
Blood	1	11	6	0.604092012	0.082649405	0.000809155	0.278927292	0.032828575	0.000462374
Blood	1	12	6	0.331372073	0.065692102	0.000363945	0.511646245	0.085648429	0.00097052
Skin	4	1	1	0.018803419	0.357264957	0.282051282	0.01025641	0.177777778	0.153846154
Skin	4	2	1	0	0.179640719	0.48502994	0.011976048	0.239520958	0.089820359
Skin	4	3	2	0.011811024	0.397637795	0.299212598	0.011811024	0.188976378	0.094488189
Skin	4	4	2	0.003533569	0.247349823	0.48409894	0.017667845	0.173144876	0.070671378
Skin	4	5	3	0.005244755	0.305944056	0.381118881	0	0.155594406	0.152097902
Skin	4	6	3	0	0.224637681	0.297101449	0.014492754	0.202898551	0.260869565
Skin	4	7	4	0.025531915	0.383829787	0.320851064	0.013617021	0.167659574	0.088510638
Skin	4	8	4	0.013477089	0.230458221	0.630727763	0.005390836	0.101078167	0.018867925
Skin	1	9	5	0.039548023	0.570621469	0.192090395	0.028248588	0.15819209	0.011299435
Skin	1	10	5	0.089382124	0.217756449	0.343731254	0.123575285	0.192561488	0.028794241
Skin	1	11	6	0.040816327	0.244897959	0.434402332	0.029154519	0.119533528	0.128279883
Skin	1	12	6	0.025210084	0.207282913	0.302521008	0.028011204	0.257703081	0.182072829
Blood	8	13	7	0.495712656	0.105867113	0.000703997	0.346127311	0.048955972	0.000563198
Blood	8	14	7	0.380542933	0.052902695	0.000568004	0.46877938	0.095738013	0.000646349
Blood	8	15	8	0.438775696	0.165233828	0.00069067	0.317835657	0.074101674	0.00032716
Blood	8	16	8	0.409610224	0.052357827	0.001009585	0.427629393	0.106658147	0.000984026
Blood	8	17	9	0.406959623	0.124675971	0.000642873	0.400033181	0.065324236	0.000601398
Blood	8	18	9	0.424278106	0.081662965	0.000762705	0.367382985	0.123103273	0.000709182
Skin	8	13	7	0.126213592	0.247572816	0.283980583	0.101941748	0.133495146	0.101941748
Skin	8	14	7	0.142348754	0.085409253	0.306049822	0.149466192	0.206405694	0.110320285
Skin	8	15	8	0.087878788	0.4	0.3	0.066666667	0.048484848	0.096969697
Skin	8	16	8	0.049222798	0.121761658	0.295336788	0.028497409	0.18134715	0.316062176
Skin	8	17	9	0.099415205	0.30728336	0.087985114	0.102870813	0.283625731	0.118288145
Skin	8	18	9	0.181069959	0.211934156	0.261316872	0.109053498	0.179012346	0.055555556
Blood	12	19	10	0.379968442	0.082462995	0.003831993	0.469494327	0.062100834	0.00078894
Blood	12	20	10	0.549514759	0.045098895	0.000537291	0.350112495	0.053292589	0.000705195
Blood	12	21	11	0.534804654	0.117178112	0.000849966	0.301503561	0.044051701	0.000322401
Blood	12	22	11	0.360507104	0.040584033	0.001569982	0.504592197	0.091176701	0.000431745
Blood	12	23	12	0.653525622	0.116850878	0.001182103	0.198297772	0.028252261	0.000591051
Blood	12	24	12	0.224681582	0.02017841	0.001097171	0.670371607	0.081953919	0.001049468
Blood	12	25	13	0.51237779	0.090536801	0.00051651	0.352222837	0.042685851	0.000147574
Blood	12	26	13	0.374665376	0.047673293	0.000170872	0.487326992	0.088967363	0.000284787
Skin	12	19	10	0.131835938	0.168945313	0.361328125	0.19140625	0.116210938	0.030273438
Skin	12	20	10	0.097435897	0.174358974	0.316239316	0.041025641	0.18974359	0.182905983
Skin	12	21	11	0.04109589	0.326027397	0.367123288	0.024657534	0.138356164	0.106849315
Skin	12	22	11	0.189349112	0.133136095	0.100591716	0.226331361	0.218934911	0.130177515
Skin	12	23	12	0.049751244	0.247512438	0.471393035	0.023631841	0.059701493	0.152985075
Skin	12	24	12	0.053211009	0.079510703	0.052599388	0.15412844	0.420183486	0.240978593
Skin	12	25	13	0.15478424	0.312851782	0.194652908	0.109756098	0.152908068	0.075515947
Skin	12	26	13	0.194980695	0.147200772	0.094594595	0.265926641	0.230694981	0.062741313
Blood	12	27	14	0.442373635	0.111823724	0.000857252	0.385604521	0.054038608	0.000539751
Blood	12	28	14	0.406215263	0.042530569	0.000773283	0.482963607	0.063505872	0.000773283
Blood	12	29	15	0.466052169	0.075260132	0.001567919	0.40328788	0.049935858	0.000570153
Blood	12	30	15	0.460817811	0.066681362	0.000881737	0.386311033	0.08095448	0.000826628
Blood	12	31	16	0.525442925	0.083569291	0.001496643	0.339859235	0.045384678	0.000444948
Blood	12	32	16	0.280890938	0.151154576	0.001227085	0.351801584	0.210612427	0.001078348
Skin	12	27	14	0.048991354	0.182997118	0.229106628	0.066282421	0.158501441	0.309798271
Skin	12	28	14	0.018030513	0.312066574	0.414701803	0.0110957	0.194174757	0.045769764
Skin	12	29	15	0.097505669	0.224489796	0.113378685	0.120181406	0.239229025	0.193877551
Skin	12	30	15	0.111888112	0.250582751	0.351981352	0.059440559	0.168997669	0.05011655
Skin	12	31	16	0.078008624	0.222265778	0.17875343	0.057624461	0.21128969	0.249705998
Skin	12	32	16	0.103916449	0.225065274	0.366057441	0.10078329	0.150913838	0.045430809
Blood	8	33	17	0.589322973	0.117922153	0.0015109	0.248291244	0.040362616	0.000719476
Blood	8	34	17	0.218706084	0.032373913	0.00026024	0.631135169	0.114661948	0.000936866
Blood	8	35	18	0.190904263	0.389053254	0.000568958	0.128622364	0.284782279	0.000303444
Blood	8	36	18	0.312643972	0.078512926	0.000575889	0.512221653	0.094509854	0.000511902
Blood	8	37	19	0.6034987	0.069432409	0.000704073	0.273775997	0.051018198	0.000649913
Blood	8	38	19	0.225911622	0.04383809	0.000451422	0.618799218	0.108993329	0.000852686
Skin	8	33	17	0.077889447	0.247487437	0.326633166	0.030150754	0.085427136	0.222361809
Skin	8	34	17	0.094170404	0.071748879	0.058295964	0.201793722	0.349775785	0.219730942
Skin	8	35	18	0.264650284	0.163516068	0.040642722	0.140831758	0.209829868	0.172967864
Skin	8	36	18	0.064583333	0.214583333	0.216666667	0.114583333	0.170833333	0.214583333
Skin	8	37	19	0.328488372	0.177325581	0.023255814	0.145348837	0.145348837	0.162790698
Skin	8	38	19	0.143564356	0.056105611	0.02640264	0.45379538	0.231023102	0.079207921
Blood	2	39	20	0.337912514	0.065020916	0.000774673	0.519444301	0.074420286	0.000723028
Blood	2	40	20	0.52589852	0.125581395	0.001479915	0.276321353	0.068287526	0.001162791
Blood	2	41	21	0.388479419	0.055448464	0.001927656	0.495407643	0.056582379	0.00147409
Blood	2	42	21	0.544748521	0.072115385	0.000739645	0.345857988	0.034245562	0.000961538
Blood	2	43	22	0.29372093	0.048837209	0.000697674	0.590232558	0.063488372	0.001860465
Blood	2	44	22	0.550968992	0.110271318	0.002713178	0.283914729	0.051162791	0.000581395
Skin	2	39	20	0.074725275	0.250549451	0.283516484	0.147252747	0.149450549	0.09010989
Skin	2	40	20	0.167754897	0.181315922	0.464590658	0.079357107	0.061778001	0.040683074
Skin	2	41	21	0.153074768	0.201297744	0.286240967	0.182274001	0.120336234	0.052499631
Skin	2	42	21	0.119230769	0.211538462	0.475641026	0.082051282	0.053846154	0.053846154
Skin	2	43	22	0.088135593	0.172881356	0.328813559	0.166101695	0.186440678	0.054237288
Skin	2	44	22	0.173604541	0.239829707	0.420529801	0.072847682	0.06102176	0.026963103
Blood	1	45	23	0.271611253	0.293459993	0.0008038	0.20701498	0.224698575	0.000219218
Blood	1	46	23	0.276155268	0.249801954	0.000422498	0.237866385	0.233166095	0.000369686
Blood	1	47	24	0.296599631	0.311135886	0.000943356	0.225204751	0.16285751	0.000214399
Blood	1	48	24	0.375338975	0.115725161	0.000490084	0.349985297	0.155585324	0.000457412
Blood	4	49	25	0.289468053	0.330808405	0.00055634	0.174776394	0.1998117	0.00158343
Blood	4	50	25	0.262471889	0.164532562	0.000229474	0.327321125	0.243655055	0.000275368
Blood	4	51	26	0.290013188	0.405287136	0.001678456	0.12666347	0.173660233	0.000779283
Blood	4	52	26	0.181835799	0.191202119	0.000322977	0.281441767	0.343001098	0.000129191
Skin	1	45	23	0.104925054	0.452533904	0.139900071	0.109207709	0.156316916	0.034261242
Skin	1	46	23	0.095726496	0.35042735	0.417094017	0.063247863	0.054700855	0.017094017
Skin	1	47	24	0.244386543	0.200705035	0.043068434	0.281017703	0.191585562	0.035481646
Skin	1	48	24	0.247149077	0.289239063	0.100145138	0.201741655	0.134978229	0.023014721
Skin	4	49	25	0.165527715	0.312072893	0.192103265	0.110098709	0.161731207	0.056188307
Skin	4	50	25	0.078244275	0.252862595	0.25	0.078244275	0.256679389	0.079198473
Skin	4	51	26	0.088095238	0.314285714	0.319047619	0.029761905	0.127380952	0.121428571
Skin	4	52	26	0.124733475	0.208955224	0.228144989	0.214285714	0.187633262	0.033049041
Blood	2	53	27	0.279797126	0.239063821	0.000528318	0.269125106	0.207787405	0.000422654
Blood	2	54	27	0.404792493	0.117354633	0.000502709	0.373401106	0.101938223	0.000446852
Blood	2	55	28	0.328258096	0.234023291	0.000164602	0.29673676	0.139047776	8.23011E-05
Blood	2	56	28	0.360588163	0.073335794	0.000615233	0.437799926	0.126368894	0.00036914
Blood	2	57	29	0.443673083	0.312275166	0.000757337	0.177027453	0.064184285	0.000568003
Blood	2	58	29	0.280082681	0.085929426	0.001033515	0.456370884	0.172154141	0.001771741
Skin	2	53	27	0.215344377	0.285963383	0.138622493	0.191804708	0.141238012	0.023539669
Skin	2	54	27	0.379355259	0.114946272	0.092152393	0.346792576	0.056659069	0.009768805
Skin	2	55	28	0.159194876	0.240622141	0.376029277	0.134492223	0.072278134	0.016468435
Skin	2	56	28	0.072961373	0.313304721	0.255671367	0.080931944	0.220110362	0.052115267
Skin	2	57	29	0.086846115	0.537836465	0.309294058	0.026409345	0.020314881	0.016759777
Skin	2	58	29	0.04737412	0.166215485	0.5	0.068218733	0.168110449	0.048186248
Blood	1	59	30	0.482299515	0.158839922	0.000361234	0.296212199	0.060274538	0.000774074
Blood	1	60	30	0.433620448	0.059498174	0.000374497	0.458103174	0.048122835	0.000280873
Blood	1	61	31	0.396356562	0.125530598	0.000530598	0.376680226	0.098956491	0.000574814
Blood	1	62	31	0.480121825	0.090009246	0.000761408	0.359982596	0.068526676	0.000380704
Blood	8	63	32	0.57280641	0.207290533	0.000741913	0.163517658	0.053912355	4.94609E-05
Blood	8	64	32	0.238453939	0.024944431	0.000740924	0.569646826	0.164238083	0.001852309
Blood	8	65	33	0.595056115	0.192143963	0.000870743	0.183775155	0.026799536	0.000193498
Blood	8	66	33	0.147372348	0.013484703	0.000213197	0.654567743	0.181217354	0.001332481
Skin	1	59	30	0.244588745	0.292207792	0.264069264	0.093073593	0.084415584	0.002164502
Skin	1	60	30	0.135869565	0.285326087	0.385869565	0.089673913	0.086956522	0.010869565
Skin	1	61	31	0.151255708	0.22260274	0.321917808	0.228881279	0.050799087	0.007420091
Skin	1	62	31	0.264772215	0.300405954	0.107803338	0.094271538	0.160577357	0.032927379
Skin	8	63	32	0.307627829	0.310142498	0.200335289	0.098072087	0.03101425	0.017602682
Skin	8	64	32	0.113262343	0.052597612	0.080671184	0.285575992	0.305582446	0.115521136
Skin	8	65	33	0.160105758	0.482373678	0.234723854	0.042596945	0.006756757	0.006462985
Skin	8	66	33	0.059249921	0.005357706	0.004727387	0.259060826	0.379766782	0.261582099
Blood	4	67	34	0.429070427	0.226040257	0.001222547	0.257695498	0.084268436	0.000567611
Blood	4	68	34	0.311400293	0.055397727	0.00206195	0.508751833	0.120097141	0.00206195
Blood	4	69	35	0.478893479	0.198670738	0.001736423	0.261780732	0.057301958	0.001496916
Blood	4	70	35	0.308999587	0.049814229	0.002064125	0.48734003	0.149305078	0.001995321
Blood	4	71	36	0.399976502	0.14036187	0.002623952	0.387287538	0.065246338	0.00383802
Blood	4	72	36	0.367625446	0.072993212	0.006228567	0.416614179	0.127300721	0.009097907
Skin	4	67	34	0.118071374	0.327638573	0.342824601	0.056567957	0.095671982	0.05770691
Skin	4	68	34	0.02189611	0.256929886	0.340554391	0.067551829	0.218961099	0.097134871
Skin	4	69	35	0.156422864	0.37031346	0.32052858	0.082667486	0.051321451	0.018746159
Skin	4	70	35	0.096396818	0.168928404	0.308376228	0.116518484	0.248947122	0.057557323
Skin	4	71	36	0.074747475	0.274343434	0.35959596	0.068282828	0.123232323	0.098585859
Skin	4	72	36	0.011231102	0.189632829	0.382289417	0.018142549	0.273866091	0.123110151
Skin	0	73	0	0.377	0.3	0.323	0	0	0
Skin	0	74	0	0.29	0.412	0.299	0	0	0
Skin	0	75	0	0.19	0.401	0.409	0	0	0
Skin	0	76	0	0.0825	0.598	0.314	0	0	0
Skin	0	77	0	0.174	0.457	0.368	0	0	0
Skin	0	78	0	0.389	0.445	0.163	0	0	0
Skin	0	79	0	0.198	0.541	0.257	0	0	0
Skin	0	80	0	0.102	0.609	0.289	0	0	0
Blood	0	73	0	0.943	0.0545	0.0013	0	0	0
Blood	0	74	0	0.929	0.068	0.0011	0	0	0
Blood	0	75	0	0.93	0.0672	0.0015	0	0	0
Blood	0	76	0	0.956	0.0428	0.00096	0	0	0
Blood	0	77	0	0.933	0.0645	0.00061	0	0	0
Blood	0	78	0	0.917	0.08	0.0011	0	0	0
Blood	0	79	0	0.957	0.0405	0.0012	0	0	0
Blood	0	80	0	0.924	0.0726	0.00086	0	0	0
Blood	0	81	0	0.642	0.356	0.00046	0	0	0
Blood	0	82	0	0.731	0.267	0.00022	0	0	0
Blood	0	83	0	0.658	0.34	0.00079	0	0	0
Blood	0	84	0	0.726	0.272	0.00075	0	0	0
Blood	0	85	0	0.739	0.259	0.0013	0	0	0
Skin	0	81	0	0.342	0.224	0.434	0	0	0
Skin	0	82	0	0.0581	0.335	0.606	0	0	0
Skin	0	83	0	0.383	0.206	0.414	0	0	0
Skin	0	84	0	0.0882	0.393	0.513	0	0	0
Skin	0	85	0	0.114	0.523	0.362	0	0	0
Blood	0	86	0	0.579	0.417	0.0007	0	0	0
Blood	0	87	0	0.491	0.505	0.00097	0	0	0
Blood	0	88	0	0.736	0.26	0.0011	0	0	0
Skin	0	86	0	0.118	0.379	0.505	0	0	0
Skin	0	87	0	0.138	0.326	0.535	0	0	0
Skin	0	88	0	0.525	0.251	0.224	0	0	0
Blood	0	89	0	0.477	0.513	0.00056	0	0	0
Blood	0	90	0	0.475	0.516	0.00058	0	0	0
Blood	0	91	0	0.539	0.452	0.0014	0	0	0
Skin	0	89	0	0.283	0.382	0.337	0	0	0
Skin	0	90	0	0.0673	0.246	0.68	0	0	0
Skin	0	91	0	0.33	0.398	0.272	0	0	0
Blood	0	92	0	0.832	0.17	0.0016	0	0	0
Blood	0	93	0	0.82	0.182	0.0019	0	0	0
Blood	0	94	0	0.774	0.228	0.002	0	0	0
Blood	0	95	0	0.697	0.302	0.0046	0	0	0
Skin	0	92	0	0.512	0.301	0.195	0	0	0
Skin	0	93	0	0.414	0.327	0.267	0	0	0
Skin	0	94	0	0.278	0.342	0.389	0	0	0
Skin	0	95	0	0.0899	0.492	0.431	0	0	0
