## Supplementary resource 1 for "Probabilistic migration events drive transient tissue residency of lymphocytes during homeostasis": Tconv_parabiosis_data_spleen.csv

tissue	week	mouse	pair	host.tconv.naive	host.tconv.activ	host.tconv.cd69p	donor.tconv.naive	donor.tconv.activ	donor.tconv.cd69p
Blood	4	1	1	0.453989362	0.130585106	0.002925532	0.312765957	0.09787234	0.000797872
Blood	4	2	1	0.338477366	0.077160494	0.001345362	0.473725863	0.107470719	0.001424501
Blood	4	3	2	0.474909091	0.095854545	0.001672727	0.346909091	0.078327273	0.000727273
Blood	4	4	2	0.361630595	0.074105204	0.001050641	0.477551306	0.083140716	0.000560342
Blood	4	5	3	0.584025559	0.075079872	0.002236422	0.285463259	0.052236422	0.000638978
Blood	4	6	3	0.314112437	0.070850982	0.000481325	0.534174047	0.079322295	0.000866384
Blood	4	7	4	0.411670762	0.18980344	0.004668305	0.238697789	0.154054054	0.0002457
Blood	4	8	4	0.261204996	0.164217487	0.000734754	0.401175606	0.170279206	0.002020573
Blood	1	9	5	0.472158416	0.093386139	0.001821782	0.384237624	0.04609901	0.000475248
Blood	1	10	5	0.447337703	0.068869534	0.000808117	0.420939212	0.060878154	0.000628536
Blood	1	11	6	0.604092012	0.082649405	0.000809155	0.278927292	0.032828575	0.000462374
Blood	1	12	6	0.331372073	0.065692102	0.000363945	0.511646245	0.085648429	0.00097052
Spleen	4	1	1	0.289797275	0.229810568	0.069790628	0.225490196	0.154204055	0.027417747
Spleen	4	2	1	0.18593482	0.228816467	0.086792453	0.204116638	0.253516295	0.038078902
Spleen	4	3	2	0.0978739	0.398826979	0.095674487	0.109237537	0.256964809	0.03702346
Spleen	4	4	2	0.209625323	0.204134367	0.090439276	0.218669251	0.23255814	0.040697674
Spleen	4	5	3	0.302017863	0.278200463	0.074098578	0.154482302	0.156797883	0.028779358
Spleen	4	6	3	0.107718696	0.249399657	0.088850772	0.185591767	0.313207547	0.052830189
Spleen	4	7	4	0.213281799	0.308854533	0.099437807	0.134223472	0.208713985	0.031974701
Spleen	4	8	4	0.081364829	0.26727909	0.121609799	0.154418198	0.30183727	0.070428696
Spleen	1	9	5	0.224107143	0.316666667	0.102083333	0.164285714	0.164583333	0.024702381
Spleen	1	10	5	0.163358048	0.323367615	0.130590768	0.146854819	0.202343937	0.027027027
Spleen	1	11	6	0.374407583	0.273301738	0.098736177	0.139810427	0.092153765	0.017377567
Spleen	1	12	6	0.178988327	0.224124514	0.149416342	0.281971466	0.130479896	0.031387808
Blood	8	13	7	0.495712656	0.105867113	0.000703997	0.346127311	0.048955972	0.000563198
Blood	8	14	7	0.380542933	0.052902695	0.000568004	0.46877938	0.095738013	0.000646349
Blood	8	15	8	0.438775696	0.165233828	0.00069067	0.317835657	0.074101674	0.00032716
Blood	8	16	8	0.409610224	0.052357827	0.001009585	0.427629393	0.106658147	0.000984026
Blood	8	17	9	0.406959623	0.124675971	0.000642873	0.400033181	0.065324236	0.000601398
Blood	8	18	9	0.424278106	0.081662965	0.000762705	0.367382985	0.123103273	0.000709182
Spleen	8	13	7	0.360137425	0.183388272	0.124704025	0.207530526	0.085333581	0.034913413
Spleen	8	14	7	0.241752652	0.091919779	0.081819503	0.345443976	0.171123383	0.065397471
Spleen	8	15	8	0.336757193	0.211669804	0.10282334	0.240064533	0.073998387	0.031352514
Spleen	8	16	8	0.256524188	0.106076726	0.072344953	0.281869954	0.204706177	0.076600538
Spleen	8	17	9	0.283939201	0.212564295	0.092353927	0.256140554	0.111367971	0.039877478
Spleen	8	18	9	0.25929803	0.121551724	0.08817734	0.259236453	0.200061576	0.068965517
Blood	12	19	10	0.379968442	0.082462995	0.003831993	0.469494327	0.062100834	0.00078894
Blood	12	20	10	0.549514759	0.045098895	0.000537291	0.350112495	0.053292589	0.000705195
Blood	12	21	11	0.534804654	0.117178112	0.000849966	0.301503561	0.044051701	0.000322401
Blood	12	22	11	0.360507104	0.040584033	0.001569982	0.504592197	0.091176701	0.000431745
Blood	12	23	12	0.653525622	0.116850878	0.001182103	0.198297772	0.028252261	0.000591051
Blood	12	24	12	0.224681582	0.02017841	0.001097171	0.670371607	0.081953919	0.001049468
Blood	12	25	13	0.51237779	0.090536801	0.00051651	0.352222837	0.042685851	0.000147574
Blood	12	26	13	0.374665376	0.047673293	0.000170872	0.487326992	0.088967363	0.000284787
Spleen	12	19	10	0.214663486	0.207300633	0.080265478	0.280099554	0.183863943	0.027999585
Spleen	12	20	10	0.204957015	0.279540882	0.115282605	0.140479239	0.218721419	0.035485641
Spleen	12	21	11	0.229244114	0.331032041	0.104974332	0.130642592	0.164453886	0.033634272
Spleen	12	22	11	0.177627439	0.170704846	0.057426054	0.259597231	0.274386407	0.055066079
Spleen	12	23	12	0.216889514	0.414637579	0.128219564	0.082195637	0.125263899	0.02505278
Spleen	12	24	12	0.122428331	0.101686341	0.050590219	0.324620573	0.315008432	0.080269815
Spleen	12	25	13	0.221982093	0.30920037	0.110373572	0.125347329	0.185242359	0.041525162
Spleen	12	26	13	0.180266204	0.169270833	0.083767361	0.252748843	0.247974537	0.062355324
Blood	12	27	14	0.442373635	0.111823724	0.000857252	0.385604521	0.054038608	0.000539751
Blood	12	28	14	0.406215263	0.042530569	0.000773283	0.482963607	0.063505872	0.000773283
Blood	12	29	15	0.466052169	0.075260132	0.001567919	0.40328788	0.049935858	0.000570153
Blood	12	30	15	0.460817811	0.066681362	0.000881737	0.386311033	0.08095448	0.000826628
Blood	12	31	16	0.525442925	0.083569291	0.001496643	0.339859235	0.045384678	0.000444948
Blood	12	32	16	0.280890938	0.151154576	0.001227085	0.351801584	0.210612427	0.001078348
Spleen	12	27	14	0.340416305	0.168148309	0.063963573	0.250975716	0.12001301	0.041088465
Spleen	12	28	14	0.284073056	0.108110762	0.091319717	0.34505106	0.12136685	0.041044776
Spleen	12	29	15	0.310495097	0.154339668	0.082072388	0.296574265	0.116450793	0.032683694
Spleen	12	30	15	0.25509434	0.192704403	0.088301887	0.238867925	0.175471698	0.038113208
Spleen	12	31	16	0.33239554	0.199228926	0.06085235	0.23507346	0.128581848	0.030738773
Spleen	12	32	16	0.250874563	0.129235382	0.077061469	0.335232384	0.155622189	0.045777111
Blood	8	33	17	0.589322973	0.117922153	0.0015109	0.248291244	0.040362616	0.000719476
Blood	8	34	17	0.218706084	0.032373913	0.00026024	0.631135169	0.114661948	0.000936866
Blood	8	35	18	0.190904263	0.389053254	0.000568958	0.128622364	0.284782279	0.000303444
Blood	8	36	18	0.312643972	0.078512926	0.000575889	0.512221653	0.094509854	0.000511902
Blood	8	37	19	0.6034987	0.069432409	0.000704073	0.273775997	0.051018198	0.000649913
Blood	8	38	19	0.225911622	0.04383809	0.000451422	0.618799218	0.108993329	0.000852686
Spleen	8	33	17	0.264203853	0.307851743	0.067849305	0.109973177	0.118751524	0.118019995
Spleen	8	34	17	0.142995286	0.069865829	0.032394536	0.386800435	0.228695757	0.132841774
Spleen	8	35	18	0.242753623	0.219439193	0.059388784	0.16005041	0.194234405	0.11357908
Spleen	8	36	18	0.163335998	0.064348521	0.025046629	0.415401013	0.189448441	0.134159339
Spleen	8	37	19	0.325714286	0.147067669	0.114887218	0.217744361	0.136992481	0.050676692
Spleen	8	38	19	0.165236524	0.146094609	0.100550055	0.318481848	0.217821782	0.037623762
Blood	2	39	20	0.337912514	0.065020916	0.000774673	0.519444301	0.074420286	0.000723028
Blood	2	40	20	0.52589852	0.125581395	0.001479915	0.276321353	0.068287526	0.001162791
Blood	2	41	21	0.388479419	0.055448464	0.001927656	0.495407643	0.056582379	0.00147409
Blood	2	42	21	0.544748521	0.072115385	0.000739645	0.345857988	0.034245562	0.000961538
Blood	2	43	22	0.29372093	0.048837209	0.000697674	0.590232558	0.063488372	0.001860465
Blood	2	44	22	0.550968992	0.110271318	0.002713178	0.283914729	0.051162791	0.000581395
Spleen	2	39	20	0.275654219	0.108497501	0.126139371	0.340635107	0.091296677	0.049103205
Spleen	2	40	20	0.395164901	0.100582003	0.15251455	0.256528876	0.049395613	0.038352485
Spleen	2	41	21	0.246193218	0.083429303	0.212539987	0.319385797	0.081509917	0.047984645
Spleen	2	42	21	0.373248783	0.134051025	0.181536647	0.225335496	0.043946321	0.03539301
Spleen	2	43	22	0.220732411	0.088523645	0.188581315	0.372260669	0.082756632	0.042820069
Spleen	2	44	22	0.352880304	0.186961021	0.170748534	0.184891342	0.06812694	0.029837875
Blood	1	45	23	0.271611253	0.293459993	0.0008038	0.20701498	0.224698575	0.000219218
Blood	1	46	23	0.276155268	0.249801954	0.000422498	0.237866385	0.233166095	0.000369686
Blood	1	47	24	0.296599631	0.311135886	0.000943356	0.225204751	0.16285751	0.000214399
Blood	1	48	24	0.375338975	0.115725161	0.000490084	0.349985297	0.155585324	0.000457412
Blood	4	49	25	0.289468053	0.330808405	0.00055634	0.174776394	0.1998117	0.00158343
Blood	4	50	25	0.262471889	0.164532562	0.000229474	0.327321125	0.243655055	0.000275368
Blood	4	51	26	0.290013188	0.405287136	0.001678456	0.12666347	0.173660233	0.000779283
Blood	4	52	26	0.181835799	0.191202119	0.000322977	0.281441767	0.343001098	0.000129191
Spleen	1	45	23	0.389433319	0.141102116	0.113407186	0.287672206	0.049637836	0.017682147
Spleen	1	46	23	0.337499335	0.192256555	0.12875605	0.261926288	0.063447322	0.015157156
Spleen	1	47	24	0.383759055	0.23042318	0.098208159	0.211437286	0.057720168	0.016088448
Spleen	1	48	24	0.27774527	0.178922047	0.049281581	0.272999155	0.185098498	0.031207334
Spleen	4	49	25	0.370007396	0.173724112	0.107988166	0.214404586	0.096523669	0.035780325
Spleen	4	50	25	0.251554679	0.119748218	0.062414682	0.342256939	0.172834825	0.048536326
Spleen	4	51	26	0.364149612	0.199404062	0.141456912	0.197678977	0.070493217	0.025797851
Spleen	4	52	26	0.271084337	0.112632348	0.105452111	0.38091761	0.098393574	0.029329439
Blood	2	53	27	0.279797126	0.239063821	0.000528318	0.269125106	0.207787405	0.000422654
Blood	2	54	27	0.404792493	0.117354633	0.000502709	0.373401106	0.101938223	0.000446852
Blood	2	55	28	0.328258096	0.234023291	0.000164602	0.29673676	0.139047776	8.23011E-05
Blood	2	56	28	0.360588163	0.073335794	0.000615233	0.437799926	0.126368894	0.00036914
Blood	2	57	29	0.443673083	0.312275166	0.000757337	0.177027453	0.064184285	0.000568003
Blood	2	58	29	0.280082681	0.085929426	0.001033515	0.456370884	0.172154141	0.001771741
Spleen	2	53	27	0.316891992	0.127172783	0.134081117	0.319566186	0.069083346	0.031496063
Spleen	2	54	27	0.338060839	0.150241898	0.122605872	0.295314467	0.071310226	0.020412221
Spleen	2	55	28	0.355119676	0.136341815	0.149098141	0.280364858	0.051642549	0.026815719
Spleen	2	56	28	0.331923757	0.086404948	0.087288563	0.369919212	0.095556678	0.027139611
Spleen	2	57	29	0.368557105	0.305812314	0.143741188	0.149694501	0.013708288	0.016293279
Spleen	2	58	29	0.258564964	0.093600517	0.142016807	0.358500323	0.099870718	0.04531351
Blood	1	59	30	0.482299515	0.158839922	0.000361234	0.296212199	0.060274538	0.000774074
Blood	1	60	30	0.433620448	0.059498174	0.000374497	0.458103174	0.048122835	0.000280873
Blood	1	61	31	0.396356562	0.125530598	0.000530598	0.376680226	0.098956491	0.000574814
Blood	1	62	31	0.480121825	0.090009246	0.000761408	0.359982596	0.068526676	0.000380704
Blood	8	63	32	0.57280641	0.207290533	0.000741913	0.163517658	0.053912355	4.94609E-05
Blood	8	64	32	0.238453939	0.024944431	0.000740924	0.569646826	0.164238083	0.001852309
Blood	8	65	33	0.595056115	0.192143963	0.000870743	0.183775155	0.026799536	0.000193498
Blood	8	66	33	0.147372348	0.013484703	0.000213197	0.654567743	0.181217354	0.001332481
Spleen	1	59	30	0.418034923	0.164712015	0.132082356	0.236799583	0.026114152	0.021996351
Spleen	1	60	30	0.399779596	0.092527445	0.081931081	0.350739626	0.054380537	0.02106557
Spleen	1	61	31	0.343511138	0.114040466	0.112241978	0.35781729	0.040752095	0.031555283
Spleen	1	62	31	0.467060515	0.103657352	0.064091103	0.305763924	0.042947647	0.016790392
Spleen	8	63	32	0.477300121	0.181532074	0.142426677	0.160841034	0.019954466	0.016874247
Spleen	8	64	32	0.227749127	0.028531026	0.035435036	0.463816337	0.169106638	0.074280486
Spleen	8	65	33	0.521477663	0.203806503	0.097607719	0.157613006	0.006542427	0.013679619
Spleen	8	66	33	0.117502592	0.004966436	0.009987447	0.562899089	0.18763303	0.117502592
Blood	4	67	34	0.429070427	0.226040257	0.001222547	0.257695498	0.084268436	0.000567611
Blood	4	68	34	0.311400293	0.055397727	0.00206195	0.508751833	0.120097141	0.00206195
Blood	4	69	35	0.478893479	0.198670738	0.001736423	0.261780732	0.057301958	0.001496916
Blood	4	70	35	0.308999587	0.049814229	0.002064125	0.48734003	0.149305078	0.001995321
Blood	4	71	36	0.399976502	0.14036187	0.002623952	0.387287538	0.065246338	0.00383802
Blood	4	72	36	0.367625446	0.072993212	0.006228567	0.416614179	0.127300721	0.009097907
Spleen	4	67	34	0.398881305	0.153025094	0.128341972	0.225894186	0.065684816	0.02786473
Spleen	4	68	34	0.229978827	0.096836468	0.124984431	0.370594096	0.121808444	0.05604683
Spleen	4	69	35	0.422787862	0.168888259	0.128970505	0.199730573	0.049844016	0.028927964
Spleen	4	70	35	0.225485795	0.080292439	0.088821907	0.38594241	0.155839159	0.061309562
Spleen	4	71	36	0.256952231	0.131699933	0.049562682	0.270576362	0.140278089	0.150986768
Spleen	4	72	36	0.297542705	0.088076727	0.034958288	0.346007605	0.146359457	0.086998468
Spleen	0	73	0	0.401	0.508	0.0896	0	0	0
Spleen	0	74	0	0.455	0.462	0.0815	0	0	0
Spleen	0	75	0	0.61	0.31	0.0797	0	0	0
Spleen	0	76	0	0.544	0.367	0.0884	0	0	0
Spleen	0	77	0	0.309	0.593	0.0951	0	0	0
Spleen	0	78	0	0.465	0.443	0.0891	0	0	0
Spleen	0	79	0	0.575	0.336	0.0868	0	0	0
Spleen	0	80	0	0.524	0.36	0.115	0	0	0
Blood	0	73	0	0.943	0.0545	0.0013	0	0	0
Blood	0	74	0	0.929	0.068	0.0011	0	0	0
Blood	0	75	0	0.93	0.0672	0.0015	0	0	0
Blood	0	76	0	0.956	0.0428	0.00096	0	0	0
Blood	0	77	0	0.933	0.0645	0.00061	0	0	0
Blood	0	78	0	0.917	0.08	0.0011	0	0	0
Blood	0	79	0	0.957	0.0405	0.0012	0	0	0
Blood	0	80	0	0.924	0.0726	0.00086	0	0	0
Blood	0	81	0	0.642	0.356	0.00046	0	0	0
Blood	0	82	0	0.731	0.267	0.00022	0	0	0
Blood	0	83	0	0.658	0.34	0.00079	0	0	0
Blood	0	84	0	0.726	0.272	0.00075	0	0	0
Blood	0	85	0	0.739	0.259	0.0013	0	0	0
Spleen	0	81	0	0.746	0.197	0.0585	0	0	0
Spleen	0	82	0	0.735	0.2	0.0664	0	0	0
Spleen	0	83	0	0.769	0.168	0.0646	0	0	0
Spleen	0	84	0	0.771	0.169	0.0609	0	0	0
Spleen	0	85	0	0.801	0.142	0.0581	0	0	0
Blood	0	86	0	0.579	0.417	0.0007	0	0	0
Blood	0	87	0	0.491	0.505	0.00097	0	0	0
Blood	0	88	0	0.736	0.26	0.0011	0	0	0
Spleen	0	86	0	0.689	0.188	0.124	0	0	0
Spleen	0	87	0	0.705	0.175	0.121	0	0	0
Spleen	0	88	0	0.683	0.177	0.139	0	0	0
Blood	0	89	0	0.477	0.513	0.00056	0	0	0
Blood	0	90	0	0.475	0.516	0.00058	0	0	0
Blood	0	91	0	0.539	0.452	0.0014	0	0	0
Spleen	0	89	0	0.681	0.192	0.127	0	0	0
Spleen	0	90	0	0.674	0.196	0.13	0	0	0
Spleen	0	91	0	0.719	0.165	0.117	0	0	0
Blood	0	92	0	0.832	0.17	0.0016	0	0	0
Blood	0	93	0	0.82	0.182	0.0019	0	0	0
Blood	0	94	0	0.774	0.228	0.002	0	0	0
Blood	0	95	0	0.697	0.302	0.0046	0	0	0
Spleen	0	92	0	0.741	0.147	0.116	0	0	0
Spleen	0	93	0	0.758	0.133	0.112	0	0	0
Spleen	0	94	0	0.631	0.246	0.127	0	0	0
Spleen	0	95	0	0.596	0.27	0.14	0	0	0
