## Supplementary resource 1 for "Probabilistic migration events drive transient tissue residency of lymphocytes during homeostasis": Tconv_parabiosis_data_wat.csv

tissue	week	mouse	pair	host.tconv.naive	host.tconv.activ	host.tconv.cd69p	donor.tconv.naive	donor.tconv.activ	donor.tconv.cd69p
Blood	4	1	1	0.453989362	0.130585106	0.002925532	0.312765957	0.09787234	0.000797872
Blood	4	2	1	0.338477366	0.077160494	0.001345362	0.473725863	0.107470719	0.001424501
Blood	4	3	2	0.474909091	0.095854545	0.001672727	0.346909091	0.078327273	0.000727273
Blood	4	4	2	0.361630595	0.074105204	0.001050641	0.477551306	0.083140716	0.000560342
Blood	4	5	3	0.584025559	0.075079872	0.002236422	0.285463259	0.052236422	0.000638978
Blood	4	6	3	0.314112437	0.070850982	0.000481325	0.534174047	0.079322295	0.000866384
Blood	4	7	4	0.411670762	0.18980344	0.004668305	0.238697789	0.154054054	0.0002457
Blood	4	8	4	0.261204996	0.164217487	0.000734754	0.401175606	0.170279206	0.002020573
Blood	1	9	5	0.472158416	0.093386139	0.001821782	0.384237624	0.04609901	0.000475248
Blood	1	10	5	0.447337703	0.068869534	0.000808117	0.420939212	0.060878154	0.000628536
Blood	1	11	6	0.604092012	0.082649405	0.000809155	0.278927292	0.032828575	0.000462374
Blood	1	12	6	0.331372073	0.065692102	0.000363945	0.511646245	0.085648429	0.00097052
WAT	4	1	1	0.05045045	0.353153153	0.395495495	0.063063063	0.108108108	0.027927928
WAT	4	2	1	0.09495549	0.341246291	0.09495549	0.097922849	0.320474777	0.041543027
WAT	4	3	2	0.062818336	0.388794567	0.169779287	0.050933786	0.271646859	0.054329372
WAT	4	4	2	0.066176471	0.452205882	0.172794118	0.044117647	0.242647059	0.018382353
WAT	4	5	3	0.079738562	0.245751634	0.422222222	0.023529412	0.145098039	0.083660131
WAT	4	6	3	0.011061947	0.264380531	0.247787611	0.025442478	0.280973451	0.173672566
WAT	4	7	4	0.061836999	0.427943079	0.123156533	0.041655886	0.266235446	0.076326003
WAT	4	8	4	0.0536862	0.272967864	0.099432892	0.097164461	0.355387524	0.116824197
WAT	1	9	5	0.014128728	0.598744113	0.337833595	0.006907378	0.040502355	0.002511774
WAT	1	10	5	0.099946837	0.341307815	0.348219032	0.073896863	0.117490696	0.018607124
WAT	1	11	6	0.181818182	0.461038961	0.191558442	0.064935065	0.087662338	0.00974026
WAT	1	12	6	0.018991965	0.341124909	0.512783053	0.043097151	0.0752374	0.008035062
Blood	8	13	7	0.495712656	0.105867113	0.000703997	0.346127311	0.048955972	0.000563198
Blood	8	14	7	0.380542933	0.052902695	0.000568004	0.46877938	0.095738013	0.000646349
Blood	8	15	8	0.438775696	0.165233828	0.00069067	0.317835657	0.074101674	0.00032716
Blood	8	16	8	0.409610224	0.052357827	0.001009585	0.427629393	0.106658147	0.000984026
Blood	8	17	9	0.406959623	0.124675971	0.000642873	0.400033181	0.065324236	0.000601398
Blood	8	18	9	0.424278106	0.081662965	0.000762705	0.367382985	0.123103273	0.000709182
WAT	8	13	7	0.343137255	0.238562092	0.094771242	0.202614379	0.111111111	0.009803922
WAT	8	14	7	0.236842105	0.105263158	0.089473684	0.415789474	0.136842105	0.015789474
WAT	8	15	8	0.349662162	0.214527027	0.10472973	0.241554054	0.067567568	0.02027027
WAT	8	16	8	0.328611898	0.067988669	0.107648725	0.252124646	0.209631728	0.031161473
WAT	8	17	9	0.179180887	0.397610922	0.127986348	0.153583618	0.105802048	0.034129693
WAT	8	18	9	0.28172043	0.11827957	0.146236559	0.305376344	0.11827957	0.030107527
Blood	12	19	10	0.379968442	0.082462995	0.003831993	0.469494327	0.062100834	0.00078894
Blood	12	20	10	0.549514759	0.045098895	0.000537291	0.350112495	0.053292589	0.000705195
Blood	12	21	11	0.534804654	0.117178112	0.000849966	0.301503561	0.044051701	0.000322401
Blood	12	22	11	0.360507104	0.040584033	0.001569982	0.504592197	0.091176701	0.000431745
Blood	12	23	12	0.653525622	0.116850878	0.001182103	0.198297772	0.028252261	0.000591051
Blood	12	24	12	0.224681582	0.02017841	0.001097171	0.670371607	0.081953919	0.001049468
Blood	12	25	13	0.51237779	0.090536801	0.00051651	0.352222837	0.042685851	0.000147574
Blood	12	26	13	0.374665376	0.047673293	0.000170872	0.487326992	0.088967363	0.000284787
WAT	12	19	10	0.258992806	0.158273381	0.071942446	0.338129496	0.165467626	0.007194245
WAT	12	20	10	0.169398907	0.25136612	0.109289617	0.196721311	0.207650273	0.049180328
WAT	12	21	11	0.256637168	0.415929204	0.061946903	0.132743363	0.10619469	0.026548673
WAT	12	22	11	0.131313131	0.198653199	0.04040404	0.272727273	0.343434343	0.01010101
WAT	12	23	12	0.458229942	0.286186931	0.033912324	0.137303557	0.071960298	0.005789909
WAT	12	24	12	0.038961039	0.166469894	0.225501771	0.12042503	0.297520661	0.153482881
WAT	12	25	13	0.02145046	0.370786517	0.440245148	0.012257406	0.113381001	0.04494382
WAT	12	26	13	0.080858086	0.247524752	0.080858086	0.141089109	0.396039604	0.053630363
Blood	12	27	14	0.442373635	0.111823724	0.000857252	0.385604521	0.054038608	0.000539751
Blood	12	28	14	0.406215263	0.042530569	0.000773283	0.482963607	0.063505872	0.000773283
Blood	12	29	15	0.466052169	0.075260132	0.001567919	0.40328788	0.049935858	0.000570153
Blood	12	30	15	0.460817811	0.066681362	0.000881737	0.386311033	0.08095448	0.000826628
Blood	12	31	16	0.525442925	0.083569291	0.001496643	0.339859235	0.045384678	0.000444948
Blood	12	32	16	0.280890938	0.151154576	0.001227085	0.351801584	0.210612427	0.001078348
WAT	12	27	14	0.239160839	0.204195804	0.100699301	0.151048951	0.197202797	0.097902098
WAT	12	28	14	0.172043011	0.239247312	0.149641577	0.172939068	0.230286738	0.020609319
WAT	12	29	15	0.138071066	0.249746193	0.146192893	0.159390863	0.228426396	0.072081218
WAT	12	30	15	0.083408476	0.371055005	0.238954013	0.0748422	0.203787196	0.025247971
WAT	12	31	16	0.053081582	0.335233345	0.15995725	0.043106519	0.30566441	0.099394371
WAT	12	32	16	0.123857548	0.299086038	0.167034352	0.139615506	0.24267255	0.023952096
Blood	8	33	17	0.589322973	0.117922153	0.0015109	0.248291244	0.040362616	0.000719476
Blood	8	34	17	0.218706084	0.032373913	0.00026024	0.631135169	0.114661948	0.000936866
Blood	8	35	18	0.190904263	0.389053254	0.000568958	0.128622364	0.284782279	0.000303444
Blood	8	36	18	0.312643972	0.078512926	0.000575889	0.512221653	0.094509854	0.000511902
Blood	8	37	19	0.6034987	0.069432409	0.000704073	0.273775997	0.051018198	0.000649913
Blood	8	38	19	0.225911622	0.04383809	0.000451422	0.618799218	0.108993329	0.000852686
WAT	8	33	17	0.43071506	0.145612134	0.111430119	0.19631636	0.051787649	0.057367281
WAT	8	34	17	0.137588652	0.110638298	0.039716312	0.365957447	0.242553191	0.10070922
WAT	8	36	18	0.108242304	0.248262165	0.078450844	0.224428997	0.216484608	0.119165839
WAT	8	37	19	0.419571979	0.142147533	0.065688687	0.205561487	0.10092382	0.062949724
WAT	8	38	19	0.113114754	0.098360656	0.027868852	0.298360656	0.226229508	0.232786885
Blood	2	39	20	0.337912514	0.065020916	0.000774673	0.519444301	0.074420286	0.000723028
Blood	2	40	20	0.52589852	0.125581395	0.001479915	0.276321353	0.068287526	0.001162791
Blood	2	41	21	0.388479419	0.055448464	0.001927656	0.495407643	0.056582379	0.00147409
Blood	2	42	21	0.544748521	0.072115385	0.000739645	0.345857988	0.034245562	0.000961538
Blood	2	43	22	0.29372093	0.048837209	0.000697674	0.590232558	0.063488372	0.001860465
Blood	2	44	22	0.550968992	0.110271318	0.002713178	0.283914729	0.051162791	0.000581395
WAT	2	39	20	0.130699088	0.26443769	0.276595745	0.194528875	0.103343465	0.027355623
WAT	2	40	20	0.267175573	0.301526718	0.091603053	0.160305344	0.160305344	0.011450382
WAT	2	41	21	0.199430199	0.239316239	0.150997151	0.264957265	0.131054131	0.011396011
WAT	2	42	21	0.283124128	0.255230126	0.069037657	0.184797768	0.160390516	0.036262204
WAT	2	43	22	0.23842501	0.128017412	0.049267907	0.479620103	0.087455481	0.014839731
WAT	2	44	22	0.202657807	0.375415282	0.215946844	0.106312292	0.086378738	0.009966777
Blood	1	45	23	0.271611253	0.293459993	0.0008038	0.20701498	0.224698575	0.000219218
Blood	1	46	23	0.276155268	0.249801954	0.000422498	0.237866385	0.233166095	0.000369686
Blood	1	47	24	0.296599631	0.311135886	0.000943356	0.225204751	0.16285751	0.000214399
Blood	1	48	24	0.375338975	0.115725161	0.000490084	0.349985297	0.155585324	0.000457412
Blood	4	49	25	0.289468053	0.330808405	0.00055634	0.174776394	0.1998117	0.00158343
Blood	4	50	25	0.262471889	0.164532562	0.000229474	0.327321125	0.243655055	0.000275368
Blood	4	51	26	0.290013188	0.405287136	0.001678456	0.12666347	0.173660233	0.000779283
Blood	4	52	26	0.181835799	0.191202119	0.000322977	0.281441767	0.343001098	0.000129191
WAT	1	45	23	0.1352657	0.429951691	0.096618357	0.188405797	0.1352657	0.009661836
WAT	1	46	23	0.247282609	0.464673913	0.119565217	0.081521739	0.073369565	0.008152174
WAT	1	47	24	0.162162162	0.463320463	0.106177606	0.187258687	0.067567568	0.011583012
WAT	1	48	24	0.23	0.335	0.150714286	0.185	0.092142857	0.002857143
WAT	4	49	25	0.360459571	0.209061348	0.070669846	0.191805766	0.123693909	0.041144591
WAT	4	50	25	0.274666667	0.232	0.045333333	0.170666667	0.253333333	0.021333333
WAT	4	51	26	0.154471545	0.447154472	0.099593496	0.113821138	0.152439024	0.032520325
WAT	4	52	26	0.17828201	0.294975689	0.147487844	0.17828201	0.189627229	0.008103728
Blood	2	53	27	0.279797126	0.239063821	0.000528318	0.269125106	0.207787405	0.000422654
Blood	2	54	27	0.404792493	0.117354633	0.000502709	0.373401106	0.101938223	0.000446852
Blood	2	55	28	0.328258096	0.234023291	0.000164602	0.29673676	0.139047776	8.23011E-05
Blood	2	56	28	0.360588163	0.073335794	0.000615233	0.437799926	0.126368894	0.00036914
Blood	2	57	29	0.443673083	0.312275166	0.000757337	0.177027453	0.064184285	0.000568003
Blood	2	58	29	0.280082681	0.085929426	0.001033515	0.456370884	0.172154141	0.001771741
WAT	2	53	27	0.19895288	0.345549738	0.122513089	0.168586387	0.144502618	0.017801047
WAT	2	54	27	0.290052356	0.269109948	0.104712042	0.205235602	0.118324607	0.009424084
WAT	2	55	28	0.217680608	0.336501901	0.239543726	0.13878327	0.060836502	0.002851711
WAT	2	56	28	0.277561608	0.147859922	0.042801556	0.365758755	0.15693904	0.006485084
WAT	2	57	29	0.200527704	0.542656113	0.141600704	0.081794195	0.020228672	0.012313105
WAT	2	58	29	0.181818182	0.189290162	0.130759651	0.300124533	0.176836862	0.01743462
Blood	1	59	30	0.482299515	0.158839922	0.000361234	0.296212199	0.060274538	0.000774074
Blood	1	60	30	0.433620448	0.059498174	0.000374497	0.458103174	0.048122835	0.000280873
Blood	1	61	31	0.396356562	0.125530598	0.000530598	0.376680226	0.098956491	0.000574814
Blood	1	62	31	0.480121825	0.090009246	0.000761408	0.359982596	0.068526676	0.000380704
Blood	8	63	32	0.57280641	0.207290533	0.000741913	0.163517658	0.053912355	4.94609E-05
Blood	8	64	32	0.238453939	0.024944431	0.000740924	0.569646826	0.164238083	0.001852309
Blood	8	65	33	0.595056115	0.192143963	0.000870743	0.183775155	0.026799536	0.000193498
Blood	8	66	33	0.147372348	0.013484703	0.000213197	0.654567743	0.181217354	0.001332481
WAT	1	59	30	0.439804364	0.104840732	0.043265613	0.327564585	0.032982192	0.019939804
WAT	1	60	30	0.296983759	0.24361949	0.120649652	0.250580046	0.07424594	0.002320186
WAT	1	62	31	0.173913043	0.367588933	0.193675889	0.144268775	0.086956522	0
WAT	8	63	32	0.320278503	0.369886858	0.078328982	0.10791993	0.029590949	0.006962576
WAT	8	64	32	0.104222821	0.079964061	0.085354897	0.223719677	0.335130279	0.0655885
WAT	8	65	33	0.19598925	0.434360141	0.156708704	0.045069258	0.008062849	0.00702915
WAT	8	66	33	0.057067603	0.002194908	0.000877963	0.279192274	0.402107112	0.201053556
Blood	4	67	34	0.429070427	0.226040257	0.001222547	0.257695498	0.084268436	0.000567611
Blood	4	68	34	0.311400293	0.055397727	0.00206195	0.508751833	0.120097141	0.00206195
Blood	4	69	35	0.478893479	0.198670738	0.001736423	0.261780732	0.057301958	0.001496916
Blood	4	70	35	0.308999587	0.049814229	0.002064125	0.48734003	0.149305078	0.001995321
Blood	4	71	36	0.399976502	0.14036187	0.002623952	0.387287538	0.065246338	0.00383802
Blood	4	72	36	0.367625446	0.072993212	0.006228567	0.416614179	0.127300721	0.009097907
WAT	4	67	34	0.076923077	0.435897436	0.230769231	0.153846154	0.076923077	0.025641026
WAT	4	68	34	0.125984252	0.338582677	0.165354331	0.05511811	0.291338583	0.031496063
WAT	4	69	35	0.06993007	0.482517483	0.237762238	0.06993007	0.118881119	0.013986014
WAT	4	70	35	0.072022161	0.282548476	0.163434903	0.091412742	0.351800554	0.030470914
WAT	4	71	36	0.0625	0.321022727	0.173295455	0.099431818	0.267045455	0.079545455
WAT	4	72	36	0.125925926	0.318518519	0.222222222	0.07037037	0.233333333	0.02962963
WAT	0	73	0	0.307	0.545	0.147	0	0	0
WAT	0	74	0	0.313	0.454	0.232	0	0	0
WAT	0	75	0	0.546	0.387	0.0628	0	0	0
WAT	0	76	0	0.432	0.465	0.102	0	0	0
WAT	0	77	0	0.274	0.504	0.222	0	0	0
WAT	0	78	0	0.339	0.484	0.175	0	0	0
WAT	0	79	0	0.376	0.527	0.0981	0	0	0
WAT	0	80	0	0.36	0.495	0.145	0	0	0
Blood	0	73	0	0.943	0.0545	0.0013	0	0	0
Blood	0	74	0	0.929	0.068	0.0011	0	0	0
Blood	0	75	0	0.93	0.0672	0.0015	0	0	0
Blood	0	76	0	0.956	0.0428	0.00096	0	0	0
Blood	0	77	0	0.933	0.0645	0.00061	0	0	0
Blood	0	78	0	0.917	0.08	0.0011	0	0	0
Blood	0	79	0	0.957	0.0405	0.0012	0	0	0
Blood	0	80	0	0.924	0.0726	0.00086	0	0	0
Blood	0	81	0	0.642	0.356	0.00046	0	0	0
Blood	0	82	0	0.731	0.267	0.00022	0	0	0
Blood	0	83	0	0.658	0.34	0.00079	0	0	0
Blood	0	84	0	0.726	0.272	0.00075	0	0	0
Blood	0	85	0	0.739	0.259	0.0013	0	0	0
WAT	0	81	0	0.142	0.577	0.275	0	0	0
WAT	0	82	0	0.0738	0.568	0.355	0	0	0
WAT	0	83	0	0.134	0.452	0.413	0	0	0
WAT	0	84	0	0.123	0.521	0.351	0	0	0
WAT	0	85	0	0.0354	0.449	0.513	0	0	0
Blood	0	86	0	0.579	0.417	0.0007	0	0	0
Blood	0	87	0	0.491	0.505	0.00097	0	0	0
Blood	0	88	0	0.736	0.26	0.0011	0	0	0
WAT	0	88	0	0.0954	0.643	0.26	0	0	0
WAT	0	86	0	0.0949	0.461	0.444	0	0	0
WAT	0	87	0	0.235	0.474	0.287	0	0	0
Blood	0	89	0	0.477	0.513	0.00056	0	0	0
Blood	0	90	0	0.475	0.516	0.00058	0	0	0
Blood	0	91	0	0.539	0.452	0.0014	0	0	0
WAT	0	89	0	0.168	0.462	0.366	0	0	0
WAT	0	90	0	0.575	0.29	0.131	0	0	0
WAT	0	91	0	0.273	0.405	0.319	0	0	0
Blood	0	92	0	0.832	0.17	0.0016	0	0	0
Blood	0	93	0	0.82	0.182	0.0019	0	0	0
Blood	0	94	0	0.774	0.228	0.002	0	0	0
Blood	0	95	0	0.697	0.302	0.0046	0	0	0
WAT	0	92	0	0.194	0.417	0.396	0	0	0
WAT	0	93	0	0.273	0.456	0.28	0	0	0
WAT	0	94	0	0.104	0.626	0.282	0	0	0
WAT	0	95	0	0.165	0.566	0.281	0	0	0
