## Supplementary resource 1 for "Probabilistic migration events drive transient tissue residency of lymphocytes during homeostasis": Treg_parabiosis_data_adrenals.csv

tissue	week	mouse	pair	host.treg.naive	host.treg.activ	host.treg.cd69p	donor.treg.naive	donor.treg.activ	donor.treg.cd69p
Adrenals	0	75	0	0.529	0.431	0.0392	0	0	0
Adrenals	0	79	0	0.312	0.469	0.219	0	0	0
Adrenals	0	80	0	0.304	0.446	0.25	0	0	0
Blood	0	73	0	0.760558908	0.238170848	0.001270245	0	0	0
Blood	0	74	0	0.624918884	0.375081116	0	0	0	0
Blood	0	75	0	0.614330057	0.383471288	0.002198655	0	0	0
Blood	0	76	0	0.744565217	0.25310559	0.002329193	0	0	0
Blood	0	77	0	0.674945625	0.324142286	9.12089e-4	0	0	0
Blood	0	78	0	0.676290306	0.323709694	0	0	0	0
Blood	0	79	0	0.708048319	0.288167661	0.00378402	0	0	0
Blood	0	80	0	0.612348822	0.387651178	0	0	0	0
Adrenals	4	1	1	0.0426	0.468	0.0851	0.0638	0.298	0.0426
Adrenals	4	2	1	0.055	0.33	0.147	0.0642	0.312	0.0826
Adrenals	4	4	2	0.0581	0.265	0.245	0.0452	0.29	0.0903
Adrenals	4	5	3	0.0541	0.378	0.135	0.0541	0.351	0.027
Adrenals	4	8	4	0.0714	0.339	0.321	0	0.179	0.0893
Adrenals	1	9	5	0	0.512	0.195	0	0.268	0.0244
Adrenals	1	10	5	0	0.457	0.114	0.0571	0.257	0.0857
Adrenals	1	12	6	0.0684	0.205	0.65	0.0256	0.0427	0.0085
Blood	4	1	1	0.264138139	0.254778914	0.001299892	0.243729792	0.236053263	0
Blood	4	2	1	0.265950888	0.205486032	8.97525e-4	0.300228954	0.226488509	9.48091e-4
Blood	4	3	2	0.334607744	0.279249845	0.001107158	0.199833297	0.185201957	0
Blood	4	4	2	0.16600594	0.235543537	6.43122e-4	0.257133064	0.340446574	2.27764e-4
Blood	4	5	3	0.355941916	0.246560784	0.002175536	0.223028383	0.171225691	0.001067689
Blood	4	6	3	0.225708493	0.252121189	0.002161039	0.331166117	0.18834092	5.02242e-4
Blood	4	7	4	0.268339201	0.306426055	0.002308294	0.195932506	0.22470877	0.002285174
Blood	4	8	4	0.195943127	0.292445117	0.001126673	0.226018638	0.283290329	0.001176115
Blood	1	9	5	0.266787478	0.360575	0.006907324	0.16780304	0.197049757	8.77402e-4
Blood	1	10	5	0.248450899	0.389965458	0.001856978	0.186433584	0.173091142	2.0194e-4
Blood	1	11	6	0.388156134	0.387373561	0.006651869	0.122196142	0.095622293	0
Blood	1	12	6	0.159241228	0.356102552	0	0.217794616	0.266409486	4.52118e-4
Adrenals	8	14	7	0.0541	0.216	0.27	0.0946	0.541	0.0541
Adrenals	8	15	8	0.0964	0.245	0.4	0.0536	0.0857	0.143
Adrenals	8	16	8	0.0769	0.282	0.359	0.154	0.487	0
Adrenals	8	17	9	0.116	0.372	0.0698	0.093	0.326	0.419
Blood	8	13	7	0.464413084	0.307037222	0	0.170498072	0.057823073	2.2855e-4
Blood	8	14	7	0.153477992	0.137460365	4.07721e-4	0.237996435	0.470309372	3.48114e-4
Blood	8	15	8	0.411700753	0.31058127	0	0.16885253	0.108865447	0
Blood	8	16	8	0.254780932	0.139833256	6.32015e-4	0.349642099	0.25467011	4.4159e-4
Blood	8	17	9	0.301682634	0.298665808	0.002413461	0.21093343	0.186304668	0
Blood	8	18	9	0.285527476	0.183620466	5.16579e-4	0.319440845	0.210661155	2.33478e-4
Adrenals	12	19	10	0.125	0.325	0.2	0.075	0.1	0.025
Adrenals	12	21	11	0.104	0.269	0.403	0.0448	0.0299	0.0149
Adrenals	12	22	11	0.0588	0.0428	0.0508	0.139	0.206	0.34
Adrenals	12	24	12	0.0408	0.0204	0	0.143	0.327	0.388
Adrenals	12	25	13	0.0222	0.178	0.578	0	0.0889	0.0222
Adrenals	12	26	13	0.101	0.0853	0.0698	0.0698	0.24	0.271
Blood	12	19	10	0.274709849	0.321626587	0.01864323	0.25167746	0.126608386	0.006734489
Blood	12	20	10	0.365197251	0.132708291	0	0.287975564	0.213464404	6.5449e-4
Blood	12	21	11	0.450851867	0.274431571	5.08207e-4	0.166627762	0.107059023	5.2157e-4
Blood	12	22	11	0.279371302	0.063807026	0.001000218	0.520446338	0.135197914	1.77201e-4
Blood	12	23	12	0.458525862	0.375771655	0.008106535	0.072966924	0.084629025	0
Blood	12	24	12	0.137567645	0.061805753	0	0.539185718	0.260766902	6.73982e-4
Blood	12	25	13	0.479455646	0.13875719	9.91123e-4	0.279885091	0.100910951	0
Blood	12	26	13	0.277725859	0.10601983	4.99369e-4	0.461569708	0.154061985	1.2325e-4
Adrenals	12	28	14	0.123	0.0823	0.158	0.218	0.123	0.218
Adrenals	12	29	15	0.13	0.167	0.519	0.0926	0.0926	0
Adrenals	12	31	16	0.11	0.317	0.354	0.0366	0.11	0.0244
Adrenals	12	32	16	0.0588	0.137	0.118	0.235	0.157	0.235
Blood	12	27	14	0.270388453	0.232624702	8.55978e-4	0.224679879	0.268822283	0.002628705
Blood	12	28	14	0.25584277	0.152277616	0.001023371	0.420708816	0.169821984	3.25443e-4
Blood	12	29	15	0.465862232	0.140912696	5.10201e-4	0.294536154	0.098178718	0
Blood	12	30	15	0.291550249	0.183886268	0.001000418	0.312324679	0.210661948	5.76438e-4
Blood	12	31	16	0.525751903	0.129466406	0.001511537	0.262127334	0.080628172	5.14648e-4
Blood	12	32	16	0.121229299	0.334298976	0.003719535	0.147559738	0.392769303	4.23149e-4
Adrenals	8	34	17	0.0556	0.0556	0	0.167	0.426	0.222
Adrenals	8	35	18	0.111	0.125	0.306	0.0417	0.181	0.167
Adrenals	8	36	18	0.0392	0.216	0.137	0.176	0.176	0.235
Adrenals	8	38	19	0.029	0.159	0	0.232	0.362	0.174
Blood	8	33	17	0.436904333	0.256307947	0.001250283	0.197071647	0.10846579	0
Blood	8	34	17	0.168462953	0.101077772	0	0.462158636	0.267642501	6.58137e-4
Blood	8	35	18	0.354036755	0.16814135	0	0.215519227	0.261394716	9.07952e-4
Blood	8	36	18	0.209265268	0.141850953	0	0.513659123	0.134900376	3.2428e-4
Blood	8	37	19	0.497235535	0.124776797	0.001497322	0.149090177	0.227400169	0
Blood	8	38	19	0.163364597	0.09258182	4.61627e-4	0.607098869	0.136150849	3.42237e-4
Adrenals	2	39	20	0.093	0.326	0.0698	0.302	0.116	0.093
Adrenals	2	40	20	0.15	0.4	0.25	0.08	0.11	0
Adrenals	2	42	21	0.174	0.243	0.361	0.0903	0.0694	0.0556
Adrenals	2	43	22	0.143	0.254	0.0794	0.222	0.19	0.0952
Adrenals	2	44	22	0.216	0.451	0.137	0.098	0.098	0
Blood	2	39	20	0.303330482	0.175561051	0.007753946	0.411961622	0.101192568	2.0033e-4
Blood	2	40	20	0.471585541	0.257428499	0.004840536	0.179630198	0.083561307	0.002953919
Blood	2	41	21	0.198767156	0.292450429	0.004560244	0.227895882	0.276007235	3.19054e-4
Blood	2	42	21	0.397781016	0.31279728	0.0033565	0.19681286	0.089252343	0
Blood	2	43	22	0.092323314	0.302220764	0	0.240853104	0.364023552	5.79267e-4
Blood	2	44	22	0.146747199	0.648734887	0.006976506	0.058059756	0.132510531	0.00697112
Adrenals	1	45	23	0.167	0.0952	0.0476	0.524	0.0476	0.0476
Adrenals	1	46	23	0.333	0.222	0.222	0.0444	0.0889	0
Adrenals	1	47	24	0.154	0.308	0.0615	0.277	0.0923	0
Adrenals	1	48	24	0.32	0.267	0.173	0.0533	0.12	0.0533
Adrenals	4	49	25	0.133	0.1	0.0333	0.3	0.3	0.1
Adrenals	4	50	25	0.173	0.185	0.198	0.037	0.259	0.0988
Adrenals	4	52	26	0.11	0.172	0.324	0.152	0.0966	0.0828
Blood	1	45	23	0.183143882	0.439043552	0.005017641	0.132381913	0.23754163	0.002871382
Blood	1	46	23	0.191638019	0.463343976	0.001312589	0.127494841	0.216052068	1.58507e-4
Blood	1	47	24	0.204747971	0.427355579	0.004847616	0.140542062	0.221526247	9.80526e-4
Blood	1	48	24	0.150248647	0.468130083	0.002855966	0.11652208	0.261984286	2.58938e-4
Blood	4	49	25	0.286702753	0.313921369	0.003931578	0.187045154	0.202467482	0.005931665
Blood	4	50	25	0.204334534	0.247017748	0.001997938	0.226561591	0.319819388	2.68802e-4
Blood	4	51	26	0.297881188	0.33190641	0.010464361	0.084917521	0.266986444	0.007844076
Blood	4	52	26	0.091228512	0.415879696	0.002191523	0.220527252	0.269862207	3.1081e-4
Adrenals	2	53	27	0.222	0.357	0.17	0.152	0.0819	0.0175
Adrenals	2	54	27	0.21	0.3	0.12	0.16	0.14	0.02
Adrenals	2	55	28	0.315	0.223	0.0769	0.223	0.115	0.0308
Adrenals	2	56	28	0.351	0.134	0.0206	0.299	0.144	0.0206
Adrenals	2	57	29	0.266	0.422	0.11	0.156	0.0275	0.0092
Adrenals	2	58	29	0.211	0.254	0.219	0.123	0.149	0.0263
Blood	2	53	27	0.204432534	0.476553433	0.001572558	0.153528789	0.163403047	5.09639e-4
Blood	2	54	27	0.137785763	0.427021992	0.001480343	0.147063883	0.286272723	3.75297e-4
Blood	2	55	28	0.291618405	0.304141894	5.42685e-4	0.211856191	0.189661733	0.002179092
Blood	2	56	28	0.16196181	0.278538716	0.00160182	0.254440696	0.303199155	2.57803e-4
Blood	2	57	29	0.265123537	0.584982257	0.003591996	0.102235279	0.044066931	0
Blood	2	58	29	0.108365223	0.347884923	0.007534406	0.130784255	0.404193316	0.001237876
Adrenals	1	60	30	0.0476	0.46	0.254	0.0317	0.0635	0.0476
Adrenals	1	61	31	0.155	0.259	0.121	0.155	0.138	0.0517
Adrenals	1	62	31	0.206	0.413	0.0476	0.111	0.127	0
Adrenals	8	63	32	0.302	0.346	0.113	0.0755	0.044	0.0126
Adrenals	8	64	32	0.0851	0.106	0.17	0.234	0.277	0.0638
Adrenals	8	65	33	0.156	0.312	0.321	0.0092	0	0.0092
Adrenals	8	66	33	0.0227	0.0114	0	0.159	0.432	0.227
Blood	1	59	30	0.458137409	0.214246612	0.001684329	0.264057449	0.060635414	0.001238788
Blood	1	60	30	0.306775675	0.243323872	0.001655264	0.28153780900000003	0.166486301	2.21079e-4
Blood	1	61	31	0.289950692	0.245839455	0.002474533	0.258852318	0.201637189	0.001245813
Blood	1	62	31	0.278848794	0.374641556	0.00223079	0.217777872	0.126318068	1.8292e-4
Blood	8	63	32	0.404480416	0.424454758	0.002996151	0.10655554	0.061513135	0
Blood	8	64	32	0.08135392	0.143969016	0.00329072	0.173074912	0.597612923	6.98509e-4
Blood	8	65	33	0.413845155	0.459341874	0.001749874	0.115968282	0.009094816	0
Blood	8	66	33	0.100710203	0.005168443	4.25386e-4	0.502206913	0.390506087	9.82967e-4
Adrenals	4	67	34	0.211	0.342	0.184	0.158	0.0789	0
Adrenals	4	68	34	0.143	0.214	0.116	0.188	0.304	0.0357
Adrenals	4	69	35	0.189	0.389	0.147	0.116	0.126	0.0211
Adrenals	4	70	35	0.175	0.263	0.158	0.0702	0.298	0.0175
Adrenals	4	71	36	0.207	0.232	0.0122	0.183	0.256	0.11
Adrenals	4	72	36	0.119	0.0917	0.055	0.156	0.413	0.147
Blood	4	67	34	0.438858047	0.261326474	0.009302654	0.191601232	0.095945989	0.002965603
Blood	4	68	34	0.176815658	0.202355698	0.013988083	0.333626135	0.271728893	0.001485534
Blood	4	69	35	0.386415768	0.343315548	0.013450241	0.154620165	0.096830236	0.005368042
Blood	4	70	35	0.241430058	0.159843348	0.014943688	0.329185222	0.252990451	0.001607233
Blood	4	71	36	0.38378547	0.160654383	0.012941603	0.327636014	0.082794506	0.032188025
Blood	4	72	36	0.212506577	0.215790343	0.040577967	0.247786564	0.272924332	0.010414218
Adrenals	0	82	0	0.184	0.673	0.143	0	0	0
Adrenals	0	83	0	0.514	0.432	0.027	0	0	0
Blood	0	81	0	0.674521497	0.324986162	4.92341e-4	0	0	0
Blood	0	82	0	0.71932119	0.280037009	6.41801e-4	0	0	0
Blood	0	83	0	0.70581176	0.29092595	0.003262289	0	0	0
Blood	0	84	0	0.665994652	0.334005348	0	0	0	0
Blood	0	85	0	0.71520994	0.28479006	0	0	0	0
Blood	0	86	0	0.434	0.561	0.0029	0	0	0
Blood	0	87	0	0.448	0.547	0.0016	0	0	0
Blood	0	88	0	0.509	0.477	0.0085	0	0	0
Adrenals	0	87	0	0.187	0.241	0.567	0	0	0
Adrenals	0	90	0	0.276	0.237	0.481	0	0	0
Adrenals	0	91	0	0.0897	0.234	0.676	0	0	0
Blood	0	89	0	0.403	0.581	0.0074	0	0	0
Blood	0	90	0	0.384	0.603	0.0072	0	0	0
Blood	0	91	0	0.661	0.327	0.0048	0	0	0
Blood	0	92	0	0.595	0.408	0.0064	0	0	0
Blood	0	93	0	0.68	0.33	0.001	0	0	0
Blood	0	94	0	0.671	0.339	0.0038	0	0	0
Blood	0	95	0	0.841	0.17	0.0051	0	0	0
Adrenals	0	93	0	0.215	0.166	0.62	0	0	0
Adrenals	0	94	0	0.241	0.37	0.389	0	0	0
Adrenals	0	95	0	0.463	0.388	0.149	0	0	0
