## Supplementary resource 1 for "Probabilistic migration events drive transient tissue residency of lymphocytes during homeostasis": Treg_parabiosis_data_bonemarrow.csv

tissue	week	mouse	pair	host.treg.naive	host.treg.activ	host.treg.cd69p	donor.treg.naive	donor.treg.activ	donor.treg.cd69p
BoneMarrow	0	73	0	0.223	0.551	0.224	0	0	0
BoneMarrow	0	74	0	0.219	0.562	0.219	0	0	0
BoneMarrow	0	75	0	0.322	0.547	0.126	0	0	0
BoneMarrow	0	76	0	0.392	0.503	0.105	0	0	0
BoneMarrow	0	77	0	0.316	0.588	0.0928	0	0	0
BoneMarrow	0	78	0	0.202	0.672	0.126	0	0	0
BoneMarrow	0	79	0	0.234	0.638	0.123	0	0	0
BoneMarrow	0	80	0	0.22	0.639	0.139	0	0	0
Blood	0	73	0	0.760558908	0.238170848	0.001270245	0	0	0
Blood	0	74	0	0.624918884	0.375081116	0	0	0	0
Blood	0	75	0	0.614330057	0.383471288	0.002198655	0	0	0
Blood	0	76	0	0.744565217	0.25310559	0.002329193	0	0	0
Blood	0	77	0	0.674945625	0.324142286	9.12089e-4	0	0	0
Blood	0	78	0	0.676290306	0.323709694	0	0	0	0
Blood	0	79	0	0.708048319	0.288167661	0.00378402	0	0	0
Blood	0	80	0	0.612348822	0.387651178	0	0	0	0
Blood	4	1	1	0.264138139	0.254778914	0.001299892	0.243729792	0.236053263	0
Blood	4	2	1	0.265950888	0.205486032	8.97525e-4	0.300228954	0.226488509	9.48091e-4
Blood	4	3	2	0.334607744	0.279249845	0.001107158	0.199833297	0.185201957	0
Blood	4	4	2	0.16600594	0.235543537	6.43122e-4	0.257133064	0.340446574	2.27764e-4
Blood	4	5	3	0.355941916	0.246560784	0.002175536	0.223028383	0.171225691	0.001067689
Blood	4	6	3	0.225708493	0.252121189	0.002161039	0.331166117	0.18834092	5.02242e-4
Blood	4	7	4	0.268339201	0.306426055	0.002308294	0.195932506	0.22470877	0.002285174
Blood	4	8	4	0.195943127	0.292445117	0.001126673	0.226018638	0.283290329	0.001176115
Blood	1	9	5	0.266787478	0.360575	0.006907324	0.16780304	0.197049757	8.77402e-4
Blood	1	10	5	0.248450899	0.389965458	0.001856978	0.186433584	0.173091142	2.0194e-4
Blood	1	11	6	0.388156134	0.387373561	0.006651869	0.122196142	0.095622293	0
Blood	1	12	6	0.159241228	0.356102552	0	0.217794616	0.266409486	4.52118e-4
BoneMarrow	4	1	1	0.0673	0.358	0.182	0.116	0.222	0.055
BoneMarrow	4	2	1	0.0402	0.243	0.367	0.0279	0.163	0.157
BoneMarrow	4	3	2	0.0346	0.301	0.272	0.0714	0.194	0.123
BoneMarrow	4	4	2	0.078	0.292	0.249	0.0399	0.235	0.104
BoneMarrow	4	5	3	0.0889	0.263	0.308	0.104	0.161	0.0748
BoneMarrow	4	6	3	0.0674	0.299	0.544	0.0317	0.0476	0.0053
BoneMarrow	4	7	4	0.0482	0.405	0.154	0.0675	0.228	0.0772
BoneMarrow	4	8	4	0.046	0.167	0.404	0.007	0.156	0.217
BoneMarrow	1	9	5	0.0895	0.521	0.186	0.0739	0.117	0.0078
BoneMarrow	1	10	5	0.172	0.429	0.161	0.0385	0.185	0.0037
BoneMarrow	1	11	6	0.165	0.536	0.128	0.0552	0.107	0.0018
BoneMarrow	1	12	6	0.166	0.395	0.238	0.0647	0.122	0.0047
BoneMarrow	8	13	7	0.13	0.506	0.141	0.0938	0.106	0.199
BoneMarrow	8	14	7	0.0153	0.117	0.132	0.0199	0.266	0.21
BoneMarrow	8	15	8	0.151	0.428	0.142	0.128	0.105	0.236
BoneMarrow	8	16	8	0.0531	0.131	0.185	0.0562	0.326	0.23
BoneMarrow	8	17	9	0.119	0.329	0.184	0.149	0.158	0.309
BoneMarrow	8	18	9	0.0485	0.233	0.281	0.0169	0.115	0.0339
Blood	8	13	7	0.464413084	0.307037222	0	0.170498072	0.057823073	2.2855e-4
Blood	8	14	7	0.153477992	0.137460365	4.07721e-4	0.237996435	0.470309372	3.48114e-4
Blood	8	15	8	0.411700753	0.31058127	0	0.16885253	0.108865447	0
Blood	8	16	8	0.254780932	0.139833256	6.32015e-4	0.349642099	0.25467011	4.4159e-4
Blood	8	17	9	0.301682634	0.298665808	0.002413461	0.21093343	0.186304668	0
Blood	8	18	9	0.285527476	0.183620466	5.16579e-4	0.319440845	0.210661155	2.33478e-4
BoneMarrow	12	19	10	0.124	0.479	0.0429	0.171	0.105	0.0119
BoneMarrow	12	20	10	0.0191	0.0813	0.0598	0.0144	0.373	0.23
BoneMarrow	12	21	11	0.0348	0.445	0.262	0.0325	0.0905	0.0371
BoneMarrow	12	22	11	0.0225	0.12	0.0924	0.0304	0.388	0.229
BoneMarrow	12	23	12	0.121	0.455	0.23	0.0301	0.0803	0.0144
BoneMarrow	12	24	12	0.008	0.102	0.0499	0.0479	0.385	0.251
BoneMarrow	12	25	13	0.0549	0.284	0.2	0.0283	0.153	0.0428
BoneMarrow	12	26	13	0.0278	0.195	0.089	0.0264	0.281	0.0904
Blood	12	19	10	0.274709849	0.321626587	0.01864323	0.25167746	0.126608386	0.006734489
Blood	12	20	10	0.365197251	0.132708291	0	0.287975564	0.213464404	6.5449e-4
Blood	12	21	11	0.450851867	0.274431571	5.08207e-4	0.166627762	0.107059023	5.2157e-4
Blood	12	22	11	0.279371302	0.063807026	0.001000218	0.520446338	0.135197914	1.77201e-4
Blood	12	23	12	0.458525862	0.375771655	0.008106535	0.072966924	0.084629025	0
Blood	12	24	12	0.137567645	0.061805753	0	0.539185718	0.260766902	6.73982e-4
Blood	12	25	13	0.479455646	0.13875719	9.91123e-4	0.279885091	0.100910951	0
Blood	12	26	13	0.277725859	0.10601983	4.99369e-4	0.461569708	0.154061985	1.2325e-4
BoneMarrow	12	27	14	0.0397	0.196	0.261	0.0285	0.207	0.254
BoneMarrow	12	28	14	0.0493	0.378	0.274	0.0548	0.204	0.026
BoneMarrow	12	29	15	0.0465	0.351	0.281	0.0669	0.18	0.0576
BoneMarrow	12	30	15	0.0333	0.347	0.424	0.0118	0.137	0.0118
BoneMarrow	12	31	16	0.0474	0.279	0.221	0.0686	0.259	0.118
BoneMarrow	12	32	16	0.0502	0.372	0.255	0.0406	0.208	0.0555
Blood	12	27	14	0.270388453	0.232624702	8.55978e-4	0.224679879	0.268822283	0.002628705
Blood	12	28	14	0.25584277	0.152277616	0.001023371	0.420708816	0.169821984	3.25443e-4
Blood	12	29	15	0.465862232	0.140912696	5.10201e-4	0.294536154	0.098178718	0
Blood	12	30	15	0.291550249	0.183886268	0.001000418	0.312324679	0.210661948	5.76438e-4
Blood	12	31	16	0.525751903	0.129466406	0.001511537	0.262127334	0.080628172	5.14648e-4
Blood	12	32	16	0.121229299	0.334298976	0.003719535	0.147559738	0.392769303	4.23149e-4
BoneMarrow	8	33	17	0.0886	0.342	0.079	0.121	0.213	0.111
BoneMarrow	8	34	17	0.0749	0.127	0.0632	0.078	0.396	0.206
BoneMarrow	8	35	18	0.0533	0.151	0.0378	0.0756	0.256	0.313
BoneMarrow	8	36	18	0.0493	0.201	0.131	0.051	0.224	0.287
BoneMarrow	8	37	19	0.119	0.0985	0.006	0.101	0.252	0.307
BoneMarrow	8	38	19	0.0541	0.115	0.0584	0.0952	0.338	0.314
Blood	8	33	17	0.436904333	0.256307947	0.001250283	0.197071647	0.10846579	0
Blood	8	34	17	0.168462953	0.101077772	0	0.462158636	0.267642501	6.58137e-4
Blood	8	35	18	0.354036755	0.16814135	0	0.215519227	0.261394716	9.07952e-4
Blood	8	36	18	0.209265268	0.141850953	0	0.513659123	0.134900376	3.2428e-4
Blood	8	37	19	0.497235535	0.124776797	0.001497322	0.149090177	0.227400169	0
Blood	8	38	19	0.163364597	0.09258182	4.61627e-4	0.607098869	0.136150849	3.42237e-4
Blood	2	39	20	0.303330482	0.175561051	0.007753946	0.411961622	0.101192568	2.0033e-4
Blood	2	40	20	0.471585541	0.257428499	0.004840536	0.179630198	0.083561307	0.002953919
Blood	2	41	21	0.198767156	0.292450429	0.004560244	0.227895882	0.276007235	3.19054e-4
Blood	2	42	21	0.397781016	0.31279728	0.0033565	0.19681286	0.089252343	0
Blood	2	43	22	0.092323314	0.302220764	0	0.240853104	0.364023552	5.79267e-4
Blood	2	44	22	0.146747199	0.648734887	0.006976506	0.058059756	0.132510531	0.00697112
BoneMarrow	2	39	20	0.132	0.363	0.327	0.0552	0.108	0.0118
BoneMarrow	2	40	20	0.109	0.364	0.316	0.0629	0.111	0.0325
BoneMarrow	2	41	21	0.144	0.285	0.287	0.0684	0.167	0.0367
BoneMarrow	2	42	21	0.0965	0.399	0.385	0.0456	0.0536	0.0147
BoneMarrow	2	43	22	0.22	0.258	0.0849	0.193	0.219	0.0191
BoneMarrow	2	44	22	0.0565	0.51	0.226	0.0766	0.0988	0.0262
BoneMarrow	1	45	23	0.0564	0.395	0.181	0.0368	0.25	0.0392
BoneMarrow	1	46	23	0.0886	0.62	0.127	0	0.114	0.0127
BoneMarrow	1	47	24	0.0057	0.431	0.141	0.0546	0.267	0.0345
BoneMarrow	1	48	24	0	0.632	0.105	0.0263	0.158	0.0263
BoneMarrow	4	49	25	0.0356	0.271	0.305	0.044	0.179	0.145
BoneMarrow	4	50	25	0.0236	0.212	0.305	0.0118	0.232	0.207
BoneMarrow	4	51	26	0.0205	0.231	0.406	0.0174	0.16	0.13
BoneMarrow	4	52	26	0.0806	0.531	0.156	0.0332	0.166	0.0047
Blood	1	45	23	0.183143882	0.439043552	0.005017641	0.132381913	0.23754163	0.002871382
Blood	1	46	23	0.191638019	0.463343976	0.001312589	0.127494841	0.216052068	1.58507e-4
Blood	1	47	24	0.204747971	0.427355579	0.004847616	0.140542062	0.221526247	9.80526e-4
Blood	1	48	24	0.150248647	0.468130083	0.002855966	0.11652208	0.261984286	2.58938e-4
Blood	4	49	25	0.286702753	0.313921369	0.003931578	0.187045154	0.202467482	0.005931665
Blood	4	50	25	0.204334534	0.247017748	0.001997938	0.226561591	0.319819388	2.68802e-4
Blood	4	51	26	0.297881188	0.33190641	0.010464361	0.084917521	0.266986444	0.007844076
Blood	4	52	26	0.091228512	0.415879696	0.002191523	0.220527252	0.269862207	3.1081e-4
BoneMarrow	2	53	27	0.031	0.523	0.315	0.0345	0.0643	0.0321
BoneMarrow	2	54	27	0.116	0.336	0.334	0.0178	0.176	0.0134
BoneMarrow	2	55	28	0.0279	0.42	0.195	0.0669	0.204	0.0809
BoneMarrow	2	56	28	0.0592	0.393	0.21	0.0115	0.288	0.0382
BoneMarrow	2	57	29	0.0444	0.565	0.37	0.0054	0.0121	0.002
BoneMarrow	2	58	29	0.101	0.379	0.198	0.0574	0.242	0.0194
Blood	2	53	27	0.204432534	0.476553433	0.001572558	0.153528789	0.163403047	5.09639e-4
Blood	2	54	27	0.137785763	0.427021992	0.001480343	0.147063883	0.286272723	3.75297e-4
Blood	2	55	28	0.291618405	0.304141894	5.42685e-4	0.211856191	0.189661733	0.002179092
Blood	2	56	28	0.16196181	0.278538716	0.00160182	0.254440696	0.303199155	2.57803e-4
Blood	2	57	29	0.265123537	0.584982257	0.003591996	0.102235279	0.044066931	0
Blood	2	58	29	0.108365223	0.347884923	0.007534406	0.130784255	0.404193316	0.001237876
BoneMarrow	1	59	30	0.0734	0.514	0.195	0.0677	0.0814	0.008
BoneMarrow	1	60	30	0.124	0.411	0.183	0.0161	0.212	0.0081
BoneMarrow	1	61	31	0.111	0.462	0.0999	0.118	0.158	0.0063
BoneMarrow	1	62	31	0.148	0.431	0.255	0.0196	0.11	0.009
BoneMarrow	8	63	32	0.0846	0.443	0.298	0.032	0.0531	0.0221
BoneMarrow	8	64	32	0.0306	0.127	0.296	0.0395	0.328	0.107
BoneMarrow	8	65	33	0.0274	0.337	0.563	0.008	0.0025	0.004
BoneMarrow	8	66	33	0.013	0.0046	7.7e-4	0.0314	0.657	0.245
Blood	1	59	30	0.458137409	0.214246612	0.001684329	0.264057449	0.060635414	0.001238788
Blood	1	60	30	0.306775675	0.243323872	0.001655264	0.28153780900000003	0.166486301	2.21079e-4
Blood	1	61	31	0.289950692	0.245839455	0.002474533	0.258852318	0.201637189	0.001245813
Blood	1	62	31	0.278848794	0.374641556	0.00223079	0.217777872	0.126318068	1.8292e-4
Blood	8	63	32	0.404480416	0.424454758	0.002996151	0.10655554	0.061513135	0
Blood	8	64	32	0.08135392	0.143969016	0.00329072	0.173074912	0.597612923	6.98509e-4
Blood	8	65	33	0.413845155	0.459341874	0.001749874	0.115968282	0.009094816	0
Blood	8	66	33	0.100710203	0.005168443	4.25386e-4	0.502206913	0.390506087	9.82967e-4
BoneMarrow	4	67	34	0.0694	0.472	0.215	0.0541	0.14	0.0389
BoneMarrow	4	68	34	0.0541	0.361	0.42	0.0074	0.125	0.027
BoneMarrow	4	69	35	0.0629	0.527	0.278	0.0347	0.0803	0.013
BoneMarrow	4	70	35	0.0682	0.28	0.484	0.025	0.118	0.0136
BoneMarrow	4	71	36	0.0171	0.24	0.0257	0.0657	0.326	0.326
BoneMarrow	4	72	36	0.061	0.163	0.0523	0.0458	0.416	0.257
Blood	4	67	34	0.438858047	0.261326474	0.009302654	0.191601232	0.095945989	0.002965603
Blood	4	68	34	0.176815658	0.202355698	0.013988083	0.333626135	0.271728893	0.001485534
Blood	4	69	35	0.386415768	0.343315548	0.013450241	0.154620165	0.096830236	0.005368042
Blood	4	70	35	0.241430058	0.159843348	0.014943688	0.329185222	0.252990451	0.001607233
Blood	4	71	36	0.38378547	0.160654383	0.012941603	0.327636014	0.082794506	0.032188025
Blood	4	72	36	0.212506577	0.215790343	0.040577967	0.247786564	0.272924332	0.010414218
BoneMarrow	0	81	0	0.299	0.496	0.211	0	0	0
BoneMarrow	0	82	0	0.311	0.536	0.152	0	0	0
BoneMarrow	0	83	0	0.247	0.54	0.209	0	0	0
BoneMarrow	0	84	0	0.277	0.507	0.213	0	0	0
BoneMarrow	0	85	0	0.278	0.492	0.23	0	0	0
Blood	0	81	0	0.674521497	0.324986162	4.92341e-4	0	0	0
Blood	0	82	0	0.71932119	0.280037009	6.41801e-4	0	0	0
Blood	0	83	0	0.70581176	0.29092595	0.003262289	0	0	0
Blood	0	84	0	0.665994652	0.334005348	0	0	0	0
Blood	0	85	0	0.71520994	0.28479006	0	0	0	0
Blood	0	86	0	0.434	0.561	0.0029	0	0	0
Blood	0	87	0	0.448	0.547	0.0016	0	0	0
Blood	0	88	0	0.509	0.477	0.0085	0	0	0
BoneMarrow	0	88	0	0.228	0.438	0.333	0	0	0
BoneMarrow	0	86	0	0.316	0.515	0.165	0	0	0
BoneMarrow	0	87	0	0.366	0.461	0.176	0	0	0
BoneMarrow	0	89	0	0.406	0.417	0.178	0	0	0
BoneMarrow	0	90	0	0.429	0.41	0.157	0	0	0
BoneMarrow	0	91	0	0.333	0.443	0.223	0	0	0
Blood	0	89	0	0.403	0.581	0.0074	0	0	0
Blood	0	90	0	0.384	0.603	0.0072	0	0	0
Blood	0	91	0	0.661	0.327	0.0048	0	0	0
BoneMarrow	0	92	0	0.229	0.354	0.429	0	0	0
BoneMarrow	0	93	0	0.258	0.39	0.36	0	0	0
BoneMarrow	0	94	0	0.206	0.496	0.31	0	0	0
BoneMarrow	0	95	0	0.156	0.367	0.486	0	0	0
Blood	0	92	0	0.595	0.408	0.0064	0	0	0
Blood	0	93	0	0.68	0.33	0.001	0	0	0
Blood	0	94	0	0.671	0.339	0.0038	0	0	0
Blood	0	95	0	0.841	0.17	0.0051	0	0	0
