## Supplementary resource 1 for "Probabilistic migration events drive transient tissue residency of lymphocytes during homeostasis": Treg_parabiosis_data_brain.csv

tissue	week	mouse	pair	host.treg.naive	host.treg.activ	host.treg.cd69p	donor.treg.naive	donor.treg.activ	donor.treg.cd69p
Brain	0	73	0	0.434155472	0.399367333	0.166477195	0	0	0
Brain	0	74	0	0.396118721	0.380136986	0.223744292	0	0	0
Brain	0	76	0	0.476240318	0.449026586	0.074733096	0	0	0
Brain	0	77	0	0.288372093	0.273488372	0.438139535	0	0	0
Brain	0	78	0	0.483517183	0.403681874	0.112800943	0	0	0
Brain	0	79	0	0.390580263	0.261320761	0.348098976	0	0	0
Brain	0	80	0	0.492051279	0.376707255	0.131241466	0	0	0
Blood	0	73	0	0.760558908	0.238170848	0.001270245	0	0	0
Blood	0	74	0	0.624918884	0.375081116	0	0	0	0
Blood	0	75	0	0.614330057	0.383471288	0.002198655	0	0	0
Blood	0	76	0	0.744565217	0.25310559	0.002329193	0	0	0
Blood	0	77	0	0.674945625	0.324142286	9.12089e-4	0	0	0
Blood	0	78	0	0.676290306	0.323709694	0	0	0	0
Blood	0	79	0	0.708048319	0.288167661	0.00378402	0	0	0
Blood	0	80	0	0.612348822	0.387651178	0	0	0	0
Blood	4	1	1	0.264138139	0.254778914	0.001299892	0.243729792	0.236053263	0
Blood	4	2	1	0.265950888	0.205486032	8.97525e-4	0.300228954	0.226488509	9.48091e-4
Blood	4	3	2	0.334607744	0.279249845	0.001107158	0.199833297	0.185201957	0
Blood	4	4	2	0.16600594	0.235543537	6.43122e-4	0.257133064	0.340446574	2.27764e-4
Blood	4	5	3	0.355941916	0.246560784	0.002175536	0.223028383	0.171225691	0.001067689
Blood	4	6	3	0.225708493	0.252121189	0.002161039	0.331166117	0.18834092	5.02242e-4
Blood	4	7	4	0.268339201	0.306426055	0.002308294	0.195932506	0.22470877	0.002285174
Blood	4	8	4	0.195943127	0.292445117	0.001126673	0.226018638	0.283290329	0.001176115
Blood	1	9	5	0.266787478	0.360575	0.006907324	0.16780304	0.197049757	8.77402e-4
Blood	1	10	5	0.248450899	0.389965458	0.001856978	0.186433584	0.173091142	2.0194e-4
Blood	1	11	6	0.388156134	0.387373561	0.006651869	0.122196142	0.095622293	0
Blood	1	12	6	0.159241228	0.356102552	0	0.217794616	0.266409486	4.52118e-4
Brain	4	3	2	0.047678126	0.214277556	0.286068758	0.071412138	0.166327006	0.214236415
Brain	4	4	2	0.104835052	0.314505156	0.26208763	0.08704367	0.208981498	0.022546995
Brain	4	5	3	0.117619473	0.157021996	0.313455894	0.058902077	0.098032828	0.254967733
Brain	4	6	3	0.197315613	0.28812176	0.197315613	0.04565121	0.136953629	0.134642175
Brain	1	9	5	0.236912459	0.359117304	0.153693209	0.083375601	0.160491772	0.006409656
Blood	8	13	7	0.464413084	0.307037222	0	0.170498072	0.057823073	2.2855e-4
Blood	8	14	7	0.153477992	0.137460365	4.07721e-4	0.237996435	0.470309372	3.48114e-4
Blood	8	15	8	0.411700753	0.31058127	0	0.16885253	0.108865447	0
Blood	8	16	8	0.254780932	0.139833256	6.32015e-4	0.349642099	0.25467011	4.4159e-4
Blood	8	17	9	0.301682634	0.298665808	0.002413461	0.21093343	0.186304668	0
Blood	8	18	9	0.285527476	0.183620466	5.16579e-4	0.319440845	0.210661155	2.33478e-4
Brain	8	13	7	0.151066924	0.325103087	0.407262291	0.02331354	0.069940619	0.02331354
Brain	8	14	7	0.073061125	0.121646773	0.170597727	0.109582961	0.304678637	0.220432777
Brain	8	15	8	0.199952477	0.460394779	0.179789202	0.039965886	0.019982943	0.099914714
Brain	8	16	8	0.109383388	0.182305646	0.109383388	0.036609909	0.366099091	0.196218578
Brain	8	17	9	0.201178838	0.257760386	0.169744645	0.144813291	0.144813291	0.081689549
Brain	8	18	9	0.113871598	0.227743197	0.477605337	0.022756781	0.136540685	0.021482401
Blood	12	19	10	0.274709849	0.321626587	0.01864323	0.25167746	0.126608386	0.006734489
Blood	12	20	10	0.365197251	0.132708291	0	0.287975564	0.213464404	6.5449e-4
Blood	12	21	11	0.450851867	0.274431571	5.08207e-4	0.166627762	0.107059023	5.2157e-4
Blood	12	22	11	0.279371302	0.063807026	0.001000218	0.520446338	0.135197914	1.77201e-4
Blood	12	23	12	0.458525862	0.375771655	0.008106535	0.072966924	0.084629025	0
Blood	12	24	12	0.137567645	0.061805753	0	0.539185718	0.260766902	6.73982e-4
Blood	12	25	13	0.479455646	0.13875719	9.91123e-4	0.279885091	0.100910951	0
Blood	12	26	13	0.277725859	0.10601983	4.99369e-4	0.461569708	0.154061985	1.2325e-4
Brain	12	19	10	0.220626794	0.237536147	0.347849544	0.059031236	0.042137428	0.092818851
Brain	12	20	10	0.079083215	0.071893832	0.208492112	0.201975546	0.237992165	0.20056313
Brain	12	21	11	0.293936571	0.30301888	0.211370118	0.073027958	0.073027958	0.045618515
Brain	12	22	11	0.07989929	0.156247501	0.208182039	0.141927414	0.221761584	0.191982171
Brain	12	23	12	0.226362613	0.287054038	0.301816817	0.05470429	0.072380847	0.057681394
Brain	12	24	12	0.062262489	0.070667925	0.178382032	0.138882937	0.277049982	0.272754634
Brain	12	25	13	0.08995706	0.193893933	0.319712254	0.067394248	0.094748384	0.234294121
Brain	12	26	13	0.099468801	0.19818405	0.45589867	0.079151337	0.098939171	0.068357973
Blood	12	27	14	0.270388453	0.232624702	8.55978e-4	0.224679879	0.268822283	0.002628705
Blood	12	28	14	0.25584277	0.152277616	0.001023371	0.420708816	0.169821984	3.25443e-4
Blood	12	29	15	0.465862232	0.140912696	5.10201e-4	0.294536154	0.098178718	0
Blood	12	30	15	0.291550249	0.183886268	0.001000418	0.312324679	0.210661948	5.76438e-4
Blood	12	31	16	0.525751903	0.129466406	0.001511537	0.262127334	0.080628172	5.14648e-4
Blood	12	32	16	0.121229299	0.334298976	0.003719535	0.147559738	0.392769303	4.23149e-4
Brain	12	27	14	0.029546384	0.17153068	0.242028892	0.023703609	0.195371785	0.337818649
Brain	12	28	14	0.043802252	0.329092226	0.394296979	0.021935247	0.197496219	0.013377077
Brain	12	29	15	0.116895117	0.249526116	0.382906442	0.050134465	0.117063976	0.083473884
Brain	12	30	15	0.173130734	0.247576949	0.420707683	0.049478763	0.09910611	0.009999762
Brain	12	31	16	0.059518859	0.164051982	0.276087482	0.082206239	0.12686148	0.29127395700000003
Brain	12	32	16	0.086490723	0.34614459400000003	0.454257997	0.043407314	0.065176147	0.004523225
Blood	8	33	17	0.436904333	0.256307947	0.001250283	0.197071647	0.10846579	0
Blood	8	34	17	0.168462953	0.101077772	0	0.462158636	0.267642501	6.58137e-4
Blood	8	35	18	0.354036755	0.16814135	0	0.215519227	0.261394716	9.07952e-4
Blood	8	36	18	0.209265268	0.141850953	0	0.513659123	0.134900376	3.2428e-4
Blood	8	37	19	0.497235535	0.124776797	0.001497322	0.149090177	0.227400169	0
Blood	8	38	19	0.163364597	0.09258182	4.61627e-4	0.607098869	0.136150849	3.42237e-4
Brain	8	33	17	0.184211087	0.350060298	0.058343383	0.116395781	0.183547192	0.107442259
Brain	8	34	17	0.052905586	0.105463108	0.18969437	0.136980647	0.252362685	0.262593605
Brain	8	35	18	0.076686058	0.043820604	0.016432727	0.114611671	0.202306964	0.546141976
Brain	8	36	18	0.06804117	0.152846106	0.272164679	0.093455939	0.162035118	0.251456988
Brain	8	37	19	0.041628727	0.083382465	0	0.1251234	0.361370378	0.388495031
Brain	8	38	19	0.041905515	0.146956328	0.09787521	0.22404333	0.273052809	0.216166807
Blood	2	39	20	0.303330482	0.175561051	0.007753946	0.411961622	0.101192568	2.0033e-4
Blood	2	40	20	0.471585541	0.257428499	0.004840536	0.179630198	0.083561307	0.002953919
Blood	2	41	21	0.198767156	0.292450429	0.004560244	0.227895882	0.276007235	3.19054e-4
Blood	2	42	21	0.397781016	0.31279728	0.0033565	0.19681286	0.089252343	0
Blood	2	43	22	0.092323314	0.302220764	0	0.240853104	0.364023552	5.79267e-4
Blood	2	44	22	0.146747199	0.648734887	0.006976506	0.058059756	0.132510531	0.00697112
Brain	2	40	20	0.205856189	0.29408027	0.29408027	0.088366824	0.117616449	0
Brain	2	41	21	0.101712372	0.306021572	0.475837011	0.033920273	0.067942408	0.014566363
Blood	1	45	23	0.183143882	0.439043552	0.005017641	0.132381913	0.23754163	0.002871382
Blood	1	46	23	0.191638019	0.463343976	0.001312589	0.127494841	0.216052068	1.58507e-4
Blood	1	47	24	0.204747971	0.427355579	0.004847616	0.140542062	0.221526247	9.80526e-4
Blood	1	48	24	0.150248647	0.468130083	0.002855966	0.11652208	0.261984286	2.58938e-4
Blood	4	49	25	0.286702753	0.313921369	0.003931578	0.187045154	0.202467482	0.005931665
Blood	4	50	25	0.204334534	0.247017748	0.001997938	0.226561591	0.319819388	2.68802e-4
Blood	4	51	26	0.297881188	0.33190641	0.010464361	0.084917521	0.266986444	0.007844076
Blood	4	52	26	0.091228512	0.415879696	0.002191523	0.220527252	0.269862207	3.1081e-4
Brain	1	45	23	0.047254262	0.480579061	0.267613424	0.047251801	0.12580025	0.031501201
Brain	1	46	23	0.072806052	0.472158063	0.176608741	0.020795388	0.254758318	0.002873437
Brain	1	47	24	0.029742539	0.544848837	0.267251803	0.039539205	0.098848013	0.019769603
Brain	1	48	24	0.036175129	0.490948178	0.103357511	0.067185306	0.299279999	0.003053878
Brain	4	49	25	0.010153834	0.257133062	0.456557284	0.006742247	0.107765429	0.161648144
Brain	4	50	25	0.034314642	0.215548813	0.205978993	0.107926735	0.337998099	0.098232717
Brain	4	51	26	0	0.245296026	0.459577612	0.004281473	0.158266863	0.132578025
Brain	4	52	26	0.022088684	0.419416717	0.452505029	0	0.099312105	0.006677464
Blood	2	53	27	0.204432534	0.476553433	0.001572558	0.153528789	0.163403047	5.09639e-4
Blood	2	54	27	0.137785763	0.427021992	0.001480343	0.147063883	0.286272723	3.75297e-4
Blood	2	55	28	0.291618405	0.304141894	5.42685e-4	0.211856191	0.189661733	0.002179092
Blood	2	56	28	0.16196181	0.278538716	0.00160182	0.254440696	0.303199155	2.57803e-4
Blood	2	57	29	0.265123537	0.584982257	0.003591996	0.102235279	0.044066931	0
Blood	2	58	29	0.108365223	0.347884923	0.007534406	0.130784255	0.404193316	0.001237876
Brain	2	53	27	0.007351355	0.477838051	0.426378569	0.007364178	0.066304128	0.014763719
Brain	2	54	27	0.077659734	0.498093468	0.093727266	0.046688825	0.264445507	0.019385199999999998
Brain	2	55	28	0.03127835	0.362764367	0.393397803	0.012500998	0.093757482	0.106301
Brain	2	56	28	0.135090904	0.367301216	0.223447658	0.046550596	0.218429718	0.009179908
Brain	2	57	29	0	0.442590407	0.52545425	0.006391069	0.012782137	0.012782137
Brain	2	58	29	0.055939287	0.383384522	0.431307588	0.008009448	0.096113375	0.02524578
Blood	1	59	30	0.458137409	0.214246612	0.001684329	0.264057449	0.060635414	0.001238788
Blood	1	60	30	0.306775675	0.243323872	0.001655264	0.28153780900000003	0.166486301	2.21079e-4
Blood	1	61	31	0.289950692	0.245839455	0.002474533	0.258852318	0.201637189	0.001245813
Blood	1	62	31	0.278848794	0.374641556	0.00223079	0.217777872	0.126318068	1.8292e-4
Blood	8	63	32	0.404480416	0.424454758	0.002996151	0.10655554	0.061513135	0
Blood	8	64	32	0.08135392	0.143969016	0.00329072	0.173074912	0.597612923	6.98509e-4
Blood	8	65	33	0.413845155	0.459341874	0.001749874	0.115968282	0.009094816	0
Blood	8	66	33	0.100710203	0.005168443	4.25386e-4	0.502206913	0.390506087	9.82967e-4
Brain	1	59	30	0.037664779	0.320659602	0.490320767	0.018919357	0.05675807	0.075677427
Brain	1	60	30	0.047004113	0.344989348	0.14863611	0.039085905	0.359767993	0.06051653
Brain	1	62	31	0.090255276	0.307497626	0.108621175	0.10894612	0.344732892	0.039946911
Brain	8	63	32	0.06840838	0.498315871	0.30462419	0.008583634	0.080045283	0.040022642
Brain	8	64	32	0.020003624	0.141976941	0.325912702	0.027319501	0.395061418	0.089725814
Brain	8	65	33	0.061399893999999997	0.31775423	0.595422543	0.016465361	0.004478985	0.004478985
Brain	8	66	33	0.008976905	0.008976905	0.004488452	0.071909898	0.58361656	0.32203128
Blood	4	67	34	0.438858047	0.261326474	0.009302654	0.191601232	0.095945989	0.002965603
Blood	4	68	34	0.176815658	0.202355698	0.013988083	0.333626135	0.271728893	0.001485534
Blood	4	69	35	0.386415768	0.343315548	0.013450241	0.154620165	0.096830236	0.005368042
Blood	4	70	35	0.241430058	0.159843348	0.014943688	0.329185222	0.252990451	0.001607233
Blood	4	71	36	0.38378547	0.160654383	0.012941603	0.327636014	0.082794506	0.032188025
Blood	4	72	36	0.212506577	0.215790343	0.040577967	0.247786564	0.272924332	0.010414218
Brain	4	67	34	0.015127507	0.356157334	0.363500784	0.007588166	0.136374738	0.12125147
Brain	4	68	34	0.021071225	0.494946392	0.241788513	0.010570131	0.200679298	0.030944441
Brain	4	69	35	0.030728627	0.282152037	0.484847466	0.006127	0.122539991	0.073604879
Brain	4	70	35	0.018261221	0.146379628	0.554358492	0	0.231878936	0.049121722
Brain	4	71	36	0.008195804	0.254152714	0.565427698	0	0.073884003	0.098339781
Brain	4	72	36	0.02985443	0.256748101	0.370858368	0.029815161	0.2740134	0.038710539
Blood	0	81	0	0.674521497	0.324986162	4.92341e-4	0	0	0
Blood	0	82	0	0.71932119	0.280037009	6.41801e-4	0	0	0
Blood	0	83	0	0.70581176	0.29092595	0.003262289	0	0	0
Blood	0	84	0	0.665994652	0.334005348	0	0	0	0
Blood	0	85	0	0.71520994	0.28479006	0	0	0	0
Brain	0	81	0	0.367574268	0.427028842	0.20539689	0	0	0
Brain	0	82	0	0.22507043	0.310020224	0.464909346	0	0	0
Brain	0	83	0	0.207063289	0.557494189	0.235442522	0	0	0
Brain	0	84	0	0.267609413	0.439570308	0.292820279	0	0	0
Brain	0	85	0	0.192802198	0.293626448	0.513571354	0	0	0
Brain	0	86	0	0.132	0.585	0.283	0	0	0
Brain	0	87	0	0.24	0.52	0.24	0	0	0
Brain	0	88	0	0.155	0.397	0.448	0	0	0
Blood	0	86	0	0.434	0.561	0.0029	0	0	0
Blood	0	87	0	0.448	0.547	0.0016	0	0	0
Blood	0	88	0	0.509	0.477	0.0085	0	0	0
Blood	0	89	0	0.403	0.581	0.0074	0	0	0
Blood	0	90	0	0.384	0.603	0.0072	0	0	0
Blood	0	91	0	0.661	0.327	0.0048	0	0	0
Brain	0	89	0	0.128	0.462	0.41	0	0	0
Brain	0	90	0	0.0455	0.545	0.409	0	0	0
Brain	0	91	0	0.121	0.515	0.364	0	0	0
Blood	0	92	0	0.595	0.408	0.0064	0	0	0
Blood	0	93	0	0.68	0.33	0.001	0	0	0
Blood	0	94	0	0.671	0.339	0.0038	0	0	0
Blood	0	95	0	0.841	0.17	0.0051	0	0	0
Brain	0	93	0	0.156	0.312	0.531	0	0	0
