## Supplementary resource 1 for "Probabilistic migration events drive transient tissue residency of lymphocytes during homeostasis": Treg_parabiosis_data_iel.csv

tissue	week	mouse	pair	host.treg.naive	host.treg.activ	host.treg.cd69p	donor.treg.naive	donor.treg.activ	donor.treg.cd69p
IEL	0	73	0	0	0.0981	0.902	0	0	0
IEL	0	74	0	0.0202	0.101	0.879	0	0	0
IEL	0	75	0	0.0511	0.104	0.845	0	0	0
IEL	0	76	0	0.0354	0.0866	0.874	0	0	0
IEL	0	77	0	0.0405	0.0743	0.885	0	0	0
IEL	0	78	0	0.0029	0.0437	0.953	0	0	0
IEL	0	79	0	0.0083	0.064	0.928	0	0	0
IEL	0	80	0	0.0419	0.108	0.856	0	0	0
Blood	0	73	0	0.760558908	0.238170848	0.001270245	0	0	0
Blood	0	74	0	0.624918884	0.375081116	0	0	0	0
Blood	0	75	0	0.614330057	0.383471288	0.002198655	0	0	0
Blood	0	76	0	0.744565217	0.25310559	0.002329193	0	0	0
Blood	0	77	0	0.674945625	0.324142286	9.12089e-4	0	0	0
Blood	0	78	0	0.676290306	0.323709694	0	0	0	0
Blood	0	79	0	0.708048319	0.288167661	0.00378402	0	0	0
Blood	0	80	0	0.612348822	0.387651178	0	0	0	0
Blood	4	1	1	0.264138139	0.254778914	0.001299892	0.243729792	0.236053263	0
Blood	4	2	1	0.265950888	0.205486032	8.97525e-4	0.300228954	0.226488509	9.48091e-4
Blood	4	3	2	0.334607744	0.279249845	0.001107158	0.199833297	0.185201957	0
Blood	4	4	2	0.16600594	0.235543537	6.43122e-4	0.257133064	0.340446574	2.27764e-4
Blood	4	5	3	0.355941916	0.246560784	0.002175536	0.223028383	0.171225691	0.001067689
Blood	4	6	3	0.225708493	0.252121189	0.002161039	0.331166117	0.18834092	5.02242e-4
Blood	4	7	4	0.268339201	0.306426055	0.002308294	0.195932506	0.22470877	0.002285174
Blood	4	8	4	0.195943127	0.292445117	0.001126673	0.226018638	0.283290329	0.001176115
Blood	1	9	5	0.266787478	0.360575	0.006907324	0.16780304	0.197049757	8.77402e-4
Blood	1	10	5	0.248450899	0.389965458	0.001856978	0.186433584	0.173091142	2.0194e-4
Blood	1	11	6	0.388156134	0.387373561	0.006651869	0.122196142	0.095622293	0
Blood	1	12	6	0.159241228	0.356102552	0	0.217794616	0.266409486	4.52118e-4
IEL	4	1	1	0.0127	0.0892	0.696	0.0051	0.0263	0.163
IEL	4	2	1	0.0101	0.0754	0.668	0.0055	0.0432	0.188
IEL	4	3	2	0.009	0.0912	0.692	0.006	0.0286	0.163
IEL	4	4	2	0.0103	0.0878	0.67	0.0103	0.0654	0.143
IEL	4	5	3	0.0115	0.0813	0.733	0.0071	0.0256	0.136
IEL	4	6	3	0.0251	0.0884	0.649	0.039	0.0485	0.137
IEL	4	7	4	0	0.0778	0.532	0	0.0428	0.336
IEL	4	8	4	8.7e-4	0.0649	0.739	0	0.0251	0.145
IEL	1	9	5	0.0019	0.0614	0.927	6.5e-4	0.0032	0.0045
IEL	1	10	5	0.002	0.0763	0.863	0	0.0081	0.025
IEL	1	11	6	0.0035	0.0717	0.908	0.0027	0.0062	0.0088
IEL	1	12	6	0.0017	0.105	0.814	0	0.0336	0.0227
Blood	8	13	7	0.464413084	0.307037222	0	0.170498072	0.057823073	2.2855e-4
Blood	8	14	7	0.153477992	0.137460365	4.07721e-4	0.237996435	0.470309372	3.48114e-4
Blood	8	15	8	0.411700753	0.31058127	0	0.16885253	0.108865447	0
Blood	8	16	8	0.254780932	0.139833256	6.32015e-4	0.349642099	0.25467011	4.4159e-4
Blood	8	17	9	0.301682634	0.298665808	0.002413461	0.21093343	0.186304668	0
Blood	8	18	9	0.285527476	0.183620466	5.16579e-4	0.319440845	0.210661155	2.33478e-4
IEL	8	15	8	0.02	0.04	0.78	0	0	0.02
IEL	8	16	8	0	0.0443	0.0443	0	0.0296	0.365
IEL	8	17	9	0	0.0759	0.593	0.0138	0.0276	0.0414
IEL	8	18	9	0	0	0	0	0.121	0.288
Blood	12	19	10	0.274709849	0.321626587	0.01864323	0.25167746	0.126608386	0.006734489
Blood	12	20	10	0.365197251	0.132708291	0	0.287975564	0.213464404	6.5449e-4
Blood	12	21	11	0.450851867	0.274431571	5.08207e-4	0.166627762	0.107059023	5.2157e-4
Blood	12	22	11	0.279371302	0.063807026	0.001000218	0.520446338	0.135197914	1.77201e-4
Blood	12	23	12	0.458525862	0.375771655	0.008106535	0.072966924	0.084629025	0
Blood	12	24	12	0.137567645	0.061805753	0	0.539185718	0.260766902	6.73982e-4
Blood	12	25	13	0.479455646	0.13875719	9.91123e-4	0.279885091	0.100910951	0
Blood	12	26	13	0.277725859	0.10601983	4.99369e-4	0.461569708	0.154061985	1.2325e-4
IEL	12	19	10	0.0064	0.0354	0.644	0.0032	0.0056	0.215
IEL	12	20	10	0	0.0038	0.249	0	0.0189	0.423
IEL	12	21	11	0.0022	0.0261	0.778	0	0.0087	0.0913
IEL	12	22	11	0	0.0112	0.43	0.0089	0.0179	0.441
IEL	12	23	12	0	0.0511	0.657	0.0073	0.0073	0.109
IEL	12	24	12	0.0141	0.0056	0.279	0.0056	0.0254	0.448
IEL	12	26	13	0.0118	0.0471	0.306	0	0.0588	0.459
Blood	12	27	14	0.270388453	0.232624702	8.55978e-4	0.224679879	0.268822283	0.002628705
Blood	12	28	14	0.25584277	0.152277616	0.001023371	0.420708816	0.169821984	3.25443e-4
Blood	12	29	15	0.465862232	0.140912696	5.10201e-4	0.294536154	0.098178718	0
Blood	12	30	15	0.291550249	0.183886268	0.001000418	0.312324679	0.210661948	5.76438e-4
Blood	12	31	16	0.525751903	0.129466406	0.001511537	0.262127334	0.080628172	5.14648e-4
Blood	12	32	16	0.121229299	0.334298976	0.003719535	0.147559738	0.392769303	4.23149e-4
IEL	12	29	15	0.0038	0.0088	0.698	0.0038	0.0101	0.269
IEL	12	30	15	0.0065	0.0327	0.627	0.0065	0.0261	0.248
IEL	12	32	16	0.0039	0.026	0.517	0.0077	0.0308	0.404
Blood	8	33	17	0.436904333	0.256307947	0.001250283	0.197071647	0.10846579	0
Blood	8	34	17	0.168462953	0.101077772	0	0.462158636	0.267642501	6.58137e-4
Blood	8	35	18	0.354036755	0.16814135	0	0.215519227	0.261394716	9.07952e-4
Blood	8	36	18	0.209265268	0.141850953	0	0.513659123	0.134900376	3.2428e-4
Blood	8	37	19	0.497235535	0.124776797	0.001497322	0.149090177	0.227400169	0
Blood	8	38	19	0.163364597	0.09258182	4.61627e-4	0.607098869	0.136150849	3.42237e-4
IEL	8	33	17	0.0173	0.0599	0.398	0.0051	0.0183	0.462
IEL	8	34	17	0.0032	0.0069	0.186	0.0095	0.0291	0.753
IEL	8	35	18	0.0055	0.0195	0.319	0.003	0.0175	0.609
IEL	8	36	18	0.0042	0.01	0.184	0.0074	0.0238	0.754
IEL	8	37	19	0.0095	0.0076	0.0795	0	0.0133	0.778
IEL	8	38	19	0.0017	0.0046	0.0868	0.0046	0.0172	0.88
Blood	2	39	20	0.303330482	0.175561051	0.007753946	0.411961622	0.101192568	2.0033e-4
Blood	2	40	20	0.471585541	0.257428499	0.004840536	0.179630198	0.083561307	0.002953919
Blood	2	41	21	0.198767156	0.292450429	0.004560244	0.227895882	0.276007235	3.19054e-4
Blood	2	42	21	0.397781016	0.31279728	0.0033565	0.19681286	0.089252343	0
Blood	2	43	22	0.092323314	0.302220764	0	0.240853104	0.364023552	5.79267e-4
Blood	2	44	22	0.146747199	0.648734887	0.006976506	0.058059756	0.132510531	0.00697112
IEL	2	39	20	0.0417	0	0.931	0	0	0.0278
IEL	2	40	20	0.0121	0.0263	0.903	0.004	0.002	0.0526
IEL	2	41	21	0.009	0.009	0.892	0.0045	0.018	0.0676
IEL	2	42	21	0.01	0.0435	0.913	0.01	0.0033	0.0201
IEL	2	43	22	0.0184	0.0439	0.729	0.0459	0.0306	0.129
IEL	2	44	22	0.0021	0.0348	0.935	8.6e-4	0.0052	0.0215
Blood	1	45	23	0.183143882	0.439043552	0.005017641	0.132381913	0.23754163	0.002871382
Blood	1	46	23	0.191638019	0.463343976	0.001312589	0.127494841	0.216052068	1.58507e-4
Blood	1	47	24	0.204747971	0.427355579	0.004847616	0.140542062	0.221526247	9.80526e-4
Blood	1	48	24	0.150248647	0.468130083	0.002855966	0.11652208	0.261984286	2.58938e-4
Blood	4	49	25	0.286702753	0.313921369	0.003931578	0.187045154	0.202467482	0.005931665
Blood	4	50	25	0.204334534	0.247017748	0.001997938	0.226561591	0.319819388	2.68802e-4
Blood	4	51	26	0.297881188	0.33190641	0.010464361	0.084917521	0.266986444	0.007844076
Blood	4	52	26	0.091228512	0.415879696	0.002191523	0.220527252	0.269862207	3.1081e-4
IEL	1	45	23	0.0089	0.112	0.826	0.0045	0.0089	0.0134
IEL	1	46	23	0	0.0717	0.901	0	0.0135	0.009
IEL	1	47	24	0.0179	0.067	0.844	0.0089	0.0134	0.0312
IEL	1	48	24	0	0.123	0.858	0.0094	0.0094	0
IEL	4	49	25	0	0.0494	0.706	0.0029	0.032	0.189
IEL	4	50	25	0.0034	0.0379	0.5	0.0034	0.0483	0.393
IEL	4	51	26	0	0.0348	0.771	0	0.0249	0.144
IEL	4	52	26	0.0058	0.0526	0.877	0.0058	0.0234	0.0351
Blood	2	53	27	0.204432534	0.476553433	0.001572558	0.153528789	0.163403047	5.09639e-4
Blood	2	54	27	0.137785763	0.427021992	0.001480343	0.147063883	0.286272723	3.75297e-4
Blood	2	55	28	0.291618405	0.304141894	5.42685e-4	0.211856191	0.189661733	0.002179092
Blood	2	56	28	0.16196181	0.278538716	0.00160182	0.254440696	0.303199155	2.57803e-4
Blood	2	57	29	0.265123537	0.584982257	0.003591996	0.102235279	0.044066931	0
Blood	2	58	29	0.108365223	0.347884923	0.007534406	0.130784255	0.404193316	0.001237876
IEL	2	53	27	0.0049	0.078	0.824	0.0098	0.0195	0.0634
IEL	2	54	27	0.0075	0.0448	0.866	0	0.0299	0.0522
IEL	2	55	28	0.0155	0.0515	0.845	0	0.0103	0.067
IEL	2	56	28	0	0.057	0.797	0.0127	0.0443	0.0949
IEL	2	57	29	0.0081	0.0646	0.867	0.0202	0.0141	0.0283
IEL	2	58	29	0.019	0.0857	0.781	0.0095	0.0381	0.0667
Blood	1	59	30	0.458137409	0.214246612	0.001684329	0.264057449	0.060635414	0.001238788
Blood	1	60	30	0.306775675	0.243323872	0.001655264	0.28153780900000003	0.166486301	2.21079e-4
Blood	1	61	31	0.289950692	0.245839455	0.002474533	0.258852318	0.201637189	0.001245813
Blood	1	62	31	0.278848794	0.374641556	0.00223079	0.217777872	0.126318068	1.8292e-4
Blood	8	63	32	0.404480416	0.424454758	0.002996151	0.10655554	0.061513135	0
Blood	8	64	32	0.08135392	0.143969016	0.00329072	0.173074912	0.597612923	6.98509e-4
Blood	8	65	33	0.413845155	0.459341874	0.001749874	0.115968282	0.009094816	0
Blood	8	66	33	0.100710203	0.005168443	4.25386e-4	0.502206913	0.390506087	9.82967e-4
IEL	1	59	30	0.0025	0.0319	0.952	0.0016	0.0057	0.0049
IEL	1	60	30	0.0061	0.0579	0.902	0	0.0213	0.0122
IEL	1	61	31	0.0042	0.0416	0.915	0.0062	0.0187	0.0166
IEL	1	62	31	0	0.0335	0.958	0	0.0084	0
IEL	8	63	32	0	0.0355	0.859	0	0.0063	0.099
IEL	8	64	32	0.0038	0.0152	0.278	0.0095	0.0629	0.629
IEL	8	65	33	0.0058	0.0576	0.798	0	0.0086	0.13
IEL	8	66	33	0	0.0025	0.0025	0.0076	0.0609	0.926
Blood	4	67	34	0.438858047	0.261326474	0.009302654	0.191601232	0.095945989	0.002965603
Blood	4	68	34	0.176815658	0.202355698	0.013988083	0.333626135	0.271728893	0.001485534
Blood	4	69	35	0.386415768	0.343315548	0.013450241	0.154620165	0.096830236	0.005368042
Blood	4	70	35	0.241430058	0.159843348	0.014943688	0.329185222	0.252990451	0.001607233
Blood	4	71	36	0.38378547	0.160654383	0.012941603	0.327636014	0.082794506	0.032188025
Blood	4	72	36	0.212506577	0.215790343	0.040577967	0.247786564	0.272924332	0.010414218
IEL	4	67	34	0.0047	0.0684	0.855	0.0024	0.0118	0.0578
IEL	4	68	34	0.0086	0.0722	0.703	0.0086	0.067	0.141
IEL	4	69	35	7.5e-4	0.0574	0.902	0.0022	0.0037	0.0343
IEL	4	70	35	7.5e-4	0.0217	0.556	0.0015	0.0388	0.381
IEL	4	71	36	0.0016	0.0472	0.808	0.0031	0.0126	0.127
IEL	4	72	36	0	0.0447	0.76	0	0.0391	0.14
Blood	0	81	0	0.674521497	0.324986162	4.92341e-4	0	0	0
Blood	0	82	0	0.71932119	0.280037009	6.41801e-4	0	0	0
Blood	0	83	0	0.70581176	0.29092595	0.003262289	0	0	0
Blood	0	84	0	0.665994652	0.334005348	0	0	0	0
Blood	0	85	0	0.71520994	0.28479006	0	0	0	0
IEL	0	81	0	0.0081	0.065	0.935	0	0	0
IEL	0	82	0	0.0517	0.0862	0.862	0	0	0
IEL	0	86	0	0.0077	0.0475	0.945	0	0	0
IEL	0	87	0	0.0135	0.024	0.963	0	0	0
IEL	0	88	0	0.0113	0.0378	0.951	0	0	0
Blood	0	86	0	0.434	0.561	0.0029	0	0	0
Blood	0	87	0	0.448	0.547	0.0016	0	0	0
Blood	0	88	0	0.509	0.477	0.0085	0	0	0
Blood	0	89	0	0.403	0.581	0.0074	0	0	0
Blood	0	90	0	0.384	0.603	0.0072	0	0	0
Blood	0	91	0	0.661	0.327	0.0048	0	0	0
Blood	0	92	0	0.595	0.408	0.0064	0	0	0
Blood	0	93	0	0.68	0.33	0.001	0	0	0
Blood	0	94	0	0.671	0.339	0.0038	0	0	0
Blood	0	95	0	0.841	0.17	0.0051	0	0	0
IEL	0	93	0	0.0533	0.08	0.867	0	0	0
