## Supplementary resource 1 for "Probabilistic migration events drive transient tissue residency of lymphocytes during homeostasis": Treg_parabiosis_data_kidney.csv

tissue	week	mouse	pair	host.treg.naive	host.treg.activ	host.treg.cd69p	donor.treg.naive	donor.treg.activ	donor.treg.cd69p
Blood	0	73	0	0.760558908	0.238170848	0.001270245	0	0	0
Blood	0	74	0	0.624918884	0.375081116	0	0	0	0
Blood	0	75	0	0.614330057	0.383471288	0.002198655	0	0	0
Blood	0	76	0	0.744565217	0.25310559	0.002329193	0	0	0
Blood	0	77	0	0.674945625	0.324142286	9.12089e-4	0	0	0
Blood	0	78	0	0.676290306	0.323709694	0	0	0	0
Blood	0	79	0	0.708048319	0.288167661	0.00378402	0	0	0
Blood	0	80	0	0.612348822	0.387651178	0	0	0	0
Kidney	0	73	0	0.147	0.513	0.341	0	0	0
Kidney	0	74	0	0.114	0.623	0.259	0	0	0
Kidney	0	75	0	0.0798	0.592	0.324	0	0	0
Kidney	0	76	0	0.0733	0.555	0.372	0	0	0
Kidney	0	77	0	0.0365	0.528	0.435	0	0	0
Kidney	0	78	0	0.015	0.608	0.38	0	0	0
Kidney	0	79	0	0.059	0.571	0.37	0	0	0
Kidney	0	80	0	0.0417	0.703	0.255	0	0	0
Blood	4	1	1	0.264138139	0.254778914	0.001299892	0.243729792	0.236053263	0
Blood	4	2	1	0.265950888	0.205486032	8.97525e-4	0.300228954	0.226488509	9.48091e-4
Blood	4	3	2	0.334607744	0.279249845	0.001107158	0.199833297	0.185201957	0
Blood	4	4	2	0.16600594	0.235543537	6.43122e-4	0.257133064	0.340446574	2.27764e-4
Blood	4	5	3	0.355941916	0.246560784	0.002175536	0.223028383	0.171225691	0.001067689
Blood	4	6	3	0.225708493	0.252121189	0.002161039	0.331166117	0.18834092	5.02242e-4
Blood	4	7	4	0.268339201	0.306426055	0.002308294	0.195932506	0.22470877	0.002285174
Blood	4	8	4	0.195943127	0.292445117	0.001126673	0.226018638	0.283290329	0.001176115
Blood	1	9	5	0.266787478	0.360575	0.006907324	0.16780304	0.197049757	8.77402e-4
Blood	1	10	5	0.248450899	0.389965458	0.001856978	0.186433584	0.173091142	2.0194e-4
Blood	1	11	6	0.388156134	0.387373561	0.006651869	0.122196142	0.095622293	0
Blood	1	12	6	0.159241228	0.356102552	0	0.217794616	0.266409486	4.52118e-4
Kidney	4	1	1	0.0129	0.455	0.197	0.0244	0.261	0.0473
Kidney	4	2	1	0.0132	0.395	0.193	0.0077	0.305	0.0846
Kidney	4	3	2	0.0015	0.414	0.267	0.006	0.23	0.0801
Kidney	4	4	2	0.0097	0.332	0.239	0.0097	0.29	0.118
Kidney	4	5	3	0.0021	0.207	0.492	0	0.128	0.171
Kidney	4	6	3	0.0104	0.468	0.247	0.0114	0.183	0.0748
Kidney	4	7	4	0.0179	0.459	0.0968	0.0072	0.346	0.0735
Kidney	4	8	4	0.0113	0.343	0.273	0.0041	0.219	0.149
Kidney	1	9	5	0.007	0.697	0.117	0.0017	0.167	0.0087
Kidney	1	10	5	0.0265	0.476	0.277	0.0127	0.19	0.0173
Kidney	1	11	6	0.0276	0.633	0.239	0.0041	0.0888	0.0051
Kidney	1	12	6	0.0251	0.467	0.317	0.0194	0.163	0.008
Blood	8	13	7	0.464413084	0.307037222	0	0.170498072	0.057823073	2.2855e-4
Blood	8	14	7	0.153477992	0.137460365	4.07721e-4	0.237996435	0.470309372	3.48114e-4
Blood	8	15	8	0.411700753	0.31058127	0	0.16885253	0.108865447	0
Blood	8	16	8	0.254780932	0.139833256	6.32015e-4	0.349642099	0.25467011	4.4159e-4
Blood	8	17	9	0.301682634	0.298665808	0.002413461	0.21093343	0.186304668	0
Blood	8	18	9	0.285527476	0.183620466	5.16579e-4	0.319440845	0.210661155	2.33478e-4
Kidney	8	13	7	0.0362	0.551	0.341	0	0.0652	0.0652
Kidney	8	14	7	0.008	0.111	0.119	0.0064	0.306	0.449
Kidney	8	15	8	0	0.585	0.134	0.0244	0.232	0.256
Kidney	8	16	8	0.0141	0.197	0.211	0.0282	0.423	0.211
Kidney	8	17	9	0.011	0.335	0.357	0.0055	0.137	0.143
Kidney	8	18	9	0.0312	0.266	0.297	0.0078	0.0703	0.0547
Blood	12	19	10	0.274709849	0.321626587	0.01864323	0.25167746	0.126608386	0.006734489
Blood	12	20	10	0.365197251	0.132708291	0	0.287975564	0.213464404	6.5449e-4
Blood	12	21	11	0.450851867	0.274431571	5.08207e-4	0.166627762	0.107059023	5.2157e-4
Blood	12	22	11	0.279371302	0.063807026	0.001000218	0.520446338	0.135197914	1.77201e-4
Blood	12	23	12	0.458525862	0.375771655	0.008106535	0.072966924	0.084629025	0
Blood	12	24	12	0.137567645	0.061805753	0	0.539185718	0.260766902	6.73982e-4
Blood	12	25	13	0.479455646	0.13875719	9.91123e-4	0.279885091	0.100910951	0
Blood	12	26	13	0.277725859	0.10601983	4.99369e-4	0.461569708	0.154061985	1.2325e-4
Kidney	12	19	10	0.0208	0.375	0.208	0	0.229	0.0625
Kidney	12	20	10	0.0105	0.0864	0.0576	0	0.291	0.293
Kidney	12	21	11	0.0258	0.458	0.381	0.0129	0.0194	0.0387
Kidney	12	22	11	0	0.144	0.0865	0	0.442	0.202
Kidney	12	24	12	0	0.102	0.0382	0.0096	0.439	0.293
Kidney	12	25	13	0.0142	0.355	0.227	0	0.109	0.109
Kidney	12	26	13	0.0106	0.239	0.0745	0	0.404	0.117
Blood	12	27	14	0.270388453	0.232624702	8.55978e-4	0.224679879	0.268822283	0.002628705
Blood	12	28	14	0.25584277	0.152277616	0.001023371	0.420708816	0.169821984	3.25443e-4
Blood	12	29	15	0.465862232	0.140912696	5.10201e-4	0.294536154	0.098178718	0
Blood	12	30	15	0.291550249	0.183886268	0.001000418	0.312324679	0.210661948	5.76438e-4
Blood	12	31	16	0.525751903	0.129466406	0.001511537	0.262127334	0.080628172	5.14648e-4
Blood	12	32	16	0.121229299	0.334298976	0.003719535	0.147559738	0.392769303	4.23149e-4
Kidney	12	27	14	0.0111	0.277	0.152	0.0079	0.285	0.26
Kidney	12	28	14	0.0086	0.294	0.354	0.0057	0.113	0.0557
Kidney	12	29	15	0.0054	0.438	0.198	0	0.236	0.0839
Kidney	12	30	15	0.0067	0.316	0.471	0.0067	0.0942	0.0135
Kidney	12	31	16	0.0178	0.298	0.266	0.0079	0.192	0.199
Kidney	12	32	16	0.0042	0.373	0.31	0.0127	0.224	0.0401
Blood	8	33	17	0.436904333	0.256307947	0.001250283	0.197071647	0.10846579	0
Blood	8	34	17	0.168462953	0.101077772	0	0.462158636	0.267642501	6.58137e-4
Blood	8	35	18	0.354036755	0.16814135	0	0.215519227	0.261394716	9.07952e-4
Blood	8	36	18	0.209265268	0.141850953	0	0.513659123	0.134900376	3.2428e-4
Blood	8	37	19	0.497235535	0.124776797	0.001497322	0.149090177	0.227400169	0
Blood	8	38	19	0.163364597	0.09258182	4.61627e-4	0.607098869	0.136150849	3.42237e-4
Kidney	8	33	17	8.1e-4	0.0656	0.245	8.1e-4	0.0519	0.46
Kidney	8	34	17	0.0061	0.149	0.136	0.0041	0.393	0.289
Kidney	8	35	18	0.0114	0.267	0.0114	0.017	0.273	0.358
Kidney	8	36	18	0.0153	0.214	0.0611	0	0.443	0.244
Kidney	8	37	19	0	0.043	0.0323	0.0108	0.29	0.581
Kidney	8	38	19	0	0.126	0.0315	0.0086	0.393	0.427
Blood	2	39	20	0.303330482	0.175561051	0.007753946	0.411961622	0.101192568	2.0033e-4
Blood	2	40	20	0.471585541	0.257428499	0.004840536	0.179630198	0.083561307	0.002953919
Blood	2	41	21	0.198767156	0.292450429	0.004560244	0.227895882	0.276007235	3.19054e-4
Blood	2	42	21	0.397781016	0.31279728	0.0033565	0.19681286	0.089252343	0
Blood	2	43	22	0.092323314	0.302220764	0	0.240853104	0.364023552	5.79267e-4
Blood	2	44	22	0.146747199	0.648734887	0.006976506	0.058059756	0.132510531	0.00697112
Kidney	2	39	20	0.0244	0.35	0.293	0.0081	0.211	0.0488
Kidney	2	40	20	0.0407	0.565	0.291	0.014	0.0646	0.0183
Kidney	2	41	21	0.0208	0.375	0.438	0.0052	0.104	0.0417
Kidney	2	42	21	0.0047	0.277	0.17	0.0085	0.302	0.23
Kidney	2	43	22	0	0.514	0.27	0.027	0.162	0
Kidney	2	44	22	0.0254	0.589	0.293	0.0056	0.0761	0.0085
Blood	1	45	23	0.183143882	0.439043552	0.005017641	0.132381913	0.23754163	0.002871382
Blood	1	46	23	0.191638019	0.463343976	0.001312589	0.127494841	0.216052068	1.58507e-4
Blood	1	47	24	0.204747971	0.427355579	0.004847616	0.140542062	0.221526247	9.80526e-4
Blood	1	48	24	0.150248647	0.468130083	0.002855966	0.11652208	0.261984286	2.58938e-4
Blood	4	49	25	0.286702753	0.313921369	0.003931578	0.187045154	0.202467482	0.005931665
Blood	4	50	25	0.204334534	0.247017748	0.001997938	0.226561591	0.319819388	2.68802e-4
Blood	4	51	26	0.297881188	0.33190641	0.010464361	0.084917521	0.266986444	0.007844076
Blood	4	52	26	0.091228512	0.415879696	0.002191523	0.220527252	0.269862207	3.1081e-4
Kidney	1	45	23	0.0329	0.638	0.0921	0.0395	0.184	0.0132
Kidney	1	46	23	0.0557	0.477	0.341	0.0111	0.114	0
Kidney	1	47	24	0.0105	0.696	0.178	0.0052	0.0995	0
Kidney	1	48	24	0.0523	0.532	0.142	0.0092	0.243	0.0123
Kidney	4	49	25	0.0041	0.395	0.313	0	0.189	0.0947
Kidney	4	50	25	0.0128	0.355	0.111	0.0342	0.397	0.0855
Kidney	4	51	26	0.0044	0.448	0.266	0	0.192	0.0873
Kidney	4	52	26	0.0246	0.458	0.35	0	0.138	0.0197
Blood	2	53	27	0.204432534	0.476553433	0.001572558	0.153528789	0.163403047	5.09639e-4
Blood	2	54	27	0.137785763	0.427021992	0.001480343	0.147063883	0.286272723	3.75297e-4
Blood	2	55	28	0.291618405	0.304141894	5.42685e-4	0.211856191	0.189661733	0.002179092
Blood	2	56	28	0.16196181	0.278538716	0.00160182	0.254440696	0.303199155	2.57803e-4
Blood	2	57	29	0.265123537	0.584982257	0.003591996	0.102235279	0.044066931	0
Blood	2	58	29	0.108365223	0.347884923	0.007534406	0.130784255	0.404193316	0.001237876
Kidney	2	53	27	0.0171	0.503	0.32	0.0114	0.109	0.04
Kidney	2	54	27	0.0236	0.437	0.434	0.0063	0.0897	0.0086
Kidney	2	55	28	0.0115	0.533	0.342	0.0092	0.0878	0.0162
Kidney	2	56	28	0.0781	0.406	0.148	0.0273	0.301	0.043
Kidney	2	57	29	0.0083	0.469	0.498	0.005	0.0116	0.0066
Kidney	2	58	29	0.0228	0.441	0.3	0.0052	0.159	0.0683
Blood	1	59	30	0.458137409	0.214246612	0.001684329	0.264057449	0.060635414	0.001238788
Blood	1	60	30	0.306775675	0.243323872	0.001655264	0.28153780900000003	0.166486301	2.21079e-4
Blood	1	61	31	0.289950692	0.245839455	0.002474533	0.258852318	0.201637189	0.001245813
Blood	1	62	31	0.278848794	0.374641556	0.00223079	0.217777872	0.126318068	1.8292e-4
Blood	8	63	32	0.404480416	0.424454758	0.002996151	0.10655554	0.061513135	0
Blood	8	64	32	0.08135392	0.143969016	0.00329072	0.173074912	0.597612923	6.98509e-4
Blood	8	65	33	0.413845155	0.459341874	0.001749874	0.115968282	0.009094816	0
Blood	8	66	33	0.100710203	0.005168443	4.25386e-4	0.502206913	0.390506087	9.82967e-4
Kidney	1	59	30	0	0.348	0.564	0	0.0196	0
Kidney	1	60	30	0.0257	0.526	0.191	0.011	0.184	0.011
Kidney	1	61	31	0.0364	0.491	0.2	0.0545	0.109	0
Kidney	1	62	31	0.0348	0.635	0.157	0.0087	0.0957	0
Kidney	8	63	32	0.0394	0.492	0.337	0.0015	0.0423	0.0117
Kidney	8	64	32	0.0053	0.0854	0.117	0	0.301	0.347
Kidney	8	65	33	0.0027	0.303	0.548	6.7e-4	6.7e-4	6.7e-4
Kidney	8	66	33	0.0083	0	0	0.0096	0.502	0.393
Blood	4	67	34	0.438858047	0.261326474	0.009302654	0.191601232	0.095945989	0.002965603
Blood	4	68	34	0.176815658	0.202355698	0.013988083	0.333626135	0.271728893	0.001485534
Blood	4	69	35	0.386415768	0.343315548	0.013450241	0.154620165	0.096830236	0.005368042
Blood	4	70	35	0.241430058	0.159843348	0.014943688	0.329185222	0.252990451	0.001607233
Blood	4	71	36	0.38378547	0.160654383	0.012941603	0.327636014	0.082794506	0.032188025
Blood	4	72	36	0.212506577	0.215790343	0.040577967	0.247786564	0.272924332	0.010414218
Kidney	4	67	34	0.0083	0.479	0.427	0.0028	0.0665	0.0166
Kidney	4	68	34	0.015	0.381	0.475	0.0115	0.101	0.0081
Kidney	4	69	35	0.004	0.476	0.488	0.0027	0.0225	0.0027
Kidney	4	70	35	0.0145	0.283	0.31	0.0058	0.251	0.133
Kidney	4	71	36	9.1e-4	0.323	0.508	0.0018	0.0764	0.0865
Kidney	4	72	36	0.0026	0.33	0.397	0.0026	0.168	0.0914
Blood	0	81	0	0.674521497	0.324986162	4.92341e-4	0	0	0
Blood	0	82	0	0.71932119	0.280037009	6.41801e-4	0	0	0
Blood	0	83	0	0.70581176	0.29092595	0.003262289	0	0	0
Blood	0	84	0	0.665994652	0.334005348	0	0	0	0
Blood	0	85	0	0.71520994	0.28479006	0	0	0	0
Kidney	0	81	0	0.0552	0.593	0.352	0	0	0
Kidney	0	82	0	0.0579	0.507	0.428	0	0	0
Kidney	0	83	0	0.0376	0.626	0.337	0	0	0
Kidney	0	84	0	0.144	0.53	0.326	0	0	0
Kidney	0	85	0	0.0547	0.441	0.504	0	0	0
Kidney	0	86	0	0.0095	0.389	0.603	0	0	0
Kidney	0	87	0	0.068	0.539	0.388	0	0	0
Kidney	0	88	0	0.102	0.505	0.393	0	0	0
Blood	0	86	0	0.434	0.561	0.0029	0	0	0
Blood	0	87	0	0.448	0.547	0.0016	0	0	0
Blood	0	88	0	0.509	0.477	0.0085	0	0	0
Blood	0	89	0	0.403	0.581	0.0074	0	0	0
Blood	0	90	0	0.384	0.603	0.0072	0	0	0
Blood	0	91	0	0.661	0.327	0.0048	0	0	0
Kidney	0	89	0	0.0063	0.443	0.551	0	0	0
Kidney	0	90	0	0.051	0.526	0.418	0	0	0
Kidney	0	91	0	0.0708	0.572	0.356	0	0	0
Blood	0	92	0	0.595	0.408	0.0064	0	0	0
Blood	0	93	0	0.68	0.33	0.001	0	0	0
Blood	0	94	0	0.671	0.339	0.0038	0	0	0
Blood	0	95	0	0.841	0.17	0.0051	0	0	0
Kidney	0	92	0	0.0165	0.645	0.339	0	0	0
Kidney	0	93	0	0.0777	0.45	0.476	0	0	0
Kidney	0	94	0	0.0323	0.718	0.25	0	0	0
