## Supplementary resource 1 for "Probabilistic migration events drive transient tissue residency of lymphocytes during homeostasis": Treg_parabiosis_data_liver.csv

tissue	week	mouse	pair	host.treg.naive	host.treg.activ	host.treg.cd69p	donor.treg.naive	donor.treg.activ	donor.treg.cd69p
Liver	0	73	0	0.109	0.808	0.0824	0	0	0
Liver	0	74	0	0.115	0.611	0.272	0	0	0
Liver	0	75	0	0.274	0.659	0.0618	0	0	0
Liver	0	76	0	0.259	0.582	0.154	0	0	0
Liver	0	77	0	0.163	0.743	0.0893	0	0	0
Liver	0	78	0	0.0478	0.846	0.104	0	0	0
Liver	0	79	0	0.223	0.668	0.107	0	0	0
Liver	0	80	0	0.158	0.758	0.0814	0	0	0
Blood	0	73	0	0.760558908	0.238170848	0.001270245	0	0	0
Blood	0	74	0	0.624918884	0.375081116	0	0	0	0
Blood	0	75	0	0.614330057	0.383471288	0.002198655	0	0	0
Blood	0	76	0	0.744565217	0.25310559	0.002329193	0	0	0
Blood	0	77	0	0.674945625	0.324142286	9.12089e-4	0	0	0
Blood	0	78	0	0.676290306	0.323709694	0	0	0	0
Blood	0	79	0	0.708048319	0.288167661	0.00378402	0	0	0
Blood	0	80	0	0.612348822	0.387651178	0	0	0	0
Blood	4	1	1	0.264138139	0.254778914	0.001299892	0.243729792	0.236053263	0
Blood	4	2	1	0.265950888	0.205486032	8.97525e-4	0.300228954	0.226488509	9.48091e-4
Blood	4	3	2	0.334607744	0.279249845	0.001107158	0.199833297	0.185201957	0
Blood	4	4	2	0.16600594	0.235543537	6.43122e-4	0.257133064	0.340446574	2.27764e-4
Blood	4	5	3	0.355941916	0.246560784	0.002175536	0.223028383	0.171225691	0.001067689
Blood	4	6	3	0.225708493	0.252121189	0.002161039	0.331166117	0.18834092	5.02242e-4
Blood	4	7	4	0.268339201	0.306426055	0.002308294	0.195932506	0.22470877	0.002285174
Blood	4	8	4	0.195943127	0.292445117	0.001126673	0.226018638	0.283290329	0.001176115
Blood	1	9	5	0.266787478	0.360575	0.006907324	0.16780304	0.197049757	8.77402e-4
Blood	1	10	5	0.248450899	0.389965458	0.001856978	0.186433584	0.173091142	2.0194e-4
Blood	1	11	6	0.388156134	0.387373561	0.006651869	0.122196142	0.095622293	0
Blood	1	12	6	0.159241228	0.356102552	0	0.217794616	0.266409486	4.52118e-4
Liver	4	1	1	0.0363	0.502	0.0393	0.0554	0.343	0.0211
Liver	4	2	1	0.0593	0.331	0.107	0.0239	0.41	0.0613
Liver	4	3	2	0.0288	0.462	0.118	0.0487	0.29	0.0398
Liver	4	4	2	0.0414	0.336	0.113	0.0333	0.408	0.0636
Liver	4	5	3	0.0664	0.357	0.217	0.0653	0.206	0.0797
Liver	4	6	3	0.092	0.405	0.101	0.0414	0.337	0.0176
Liver	4	7	4	0.0704	0.463	0.0382	0.127	0.26	0.0211
Liver	4	8	4	0.0857	0.333	0.101	0.0454	0.361	0.065
Liver	1	9	5	0.0781	0.579	0.0599	0.0706	0.204	0.0032
Liver	1	10	5	0.194	0.412	0.0694	0.048	0.256	0.0139
Liver	1	11	6	0.162	0.571	0.0714	0.0504	0.123	0.0115
Liver	1	12	6	0.141	0.392	0.0648	0.0497	0.33	0.0076
Blood	8	13	7	0.464413084	0.307037222	0	0.170498072	0.057823073	2.2855e-4
Blood	8	14	7	0.153477992	0.137460365	4.07721e-4	0.237996435	0.470309372	3.48114e-4
Blood	8	15	8	0.411700753	0.31058127	0	0.16885253	0.108865447	0
Blood	8	16	8	0.254780932	0.139833256	6.32015e-4	0.349642099	0.25467011	4.4159e-4
Blood	8	17	9	0.301682634	0.298665808	0.002413461	0.21093343	0.186304668	0
Blood	8	18	9	0.285527476	0.183620466	5.16579e-4	0.319440845	0.210661155	2.33478e-4
Liver	8	13	7	0.32	0.337	0.085	0.135	0.0909	0.232
Liver	8	14	7	0.127	0.118	0.247	0.224	0.427	0.0561
Liver	8	15	8	0.229	0.45	0.0554	0.127	0.117	0.247
Liver	8	16	8	0.161	0.167	0.33	0.176	0.393	0.0533
Liver	8	17	9	0.133	0.372	0.13	0.109	0.195	0.307
Liver	8	18	9	0.152	0.129	0.282	0.145	0.173	0.16
Blood	12	19	10	0.274709849	0.321626587	0.01864323	0.25167746	0.126608386	0.006734489
Blood	12	20	10	0.365197251	0.132708291	0	0.287975564	0.213464404	6.5449e-4
Blood	12	21	11	0.450851867	0.274431571	5.08207e-4	0.166627762	0.107059023	5.2157e-4
Blood	12	22	11	0.279371302	0.063807026	0.001000218	0.520446338	0.135197914	1.77201e-4
Blood	12	23	12	0.458525862	0.375771655	0.008106535	0.072966924	0.084629025	0
Blood	12	24	12	0.137567645	0.061805753	0	0.539185718	0.260766902	6.73982e-4
Blood	12	25	13	0.479455646	0.13875719	9.91123e-4	0.279885091	0.100910951	0
Blood	12	26	13	0.277725859	0.10601983	4.99369e-4	0.461569708	0.154061985	1.2325e-4
Liver	12	19	10	0.112	0.497	0.0286	0.0876	0.157	0.007
Liver	12	20	10	0.0906	0.134	0.0187	0.121	0.405	0.0314
Liver	12	21	11	0.0664	0.504	0.187	0.028	0.0971	0.0192
Liver	12	22	11	0.0519	0.137	0.0276	0.107	0.494	0.0768
Liver	12	23	12	0.0702	0.654	0.0762	0.012	0.0868	0.0085
Liver	12	24	12	0.0357	0.0762	0.0084	0.129	0.586	0.041
Liver	12	25	13	0.109	0.425	0.118	0.0464	0.144	0.0267
Liver	12	26	13	0.058	0.156	0.0381	0.133	0.404	0.056
Blood	12	27	14	0.270388453	0.232624702	8.55978e-4	0.224679879	0.268822283	0.002628705
Blood	12	28	14	0.25584277	0.152277616	0.001023371	0.420708816	0.169821984	3.25443e-4
Blood	12	29	15	0.465862232	0.140912696	5.10201e-4	0.294536154	0.098178718	0
Blood	12	30	15	0.291550249	0.183886268	0.001000418	0.312324679	0.210661948	5.76438e-4
Blood	12	31	16	0.525751903	0.129466406	0.001511537	0.262127334	0.080628172	5.14648e-4
Blood	12	32	16	0.121229299	0.334298976	0.003719535	0.147559738	0.392769303	4.23149e-4
Liver	12	27	14	0.16	0.338	0.114	0.103	0.179	0.0918
Liver	12	28	14	0.128	0.164	0.191	0.186	0.191	0.124
Liver	12	29	15	0.141	0.384	0.0827	0.102	0.257	0.0217
Liver	12	30	15	0.162	0.289	0.0592	0.162	0.298	0.0118
Liver	12	31	16	0.194	0.346	0.0858	0.112	0.201	0.045
Liver	12	32	16	0.134	0.251	0.0229	0.169	0.4	0.007
Blood	8	33	17	0.436904333	0.256307947	0.001250283	0.197071647	0.10846579	0
Blood	8	34	17	0.168462953	0.101077772	0	0.462158636	0.267642501	6.58137e-4
Blood	8	35	18	0.354036755	0.16814135	0	0.215519227	0.261394716	9.07952e-4
Blood	8	36	18	0.209265268	0.141850953	0	0.513659123	0.134900376	3.2428e-4
Blood	8	37	19	0.497235535	0.124776797	0.001497322	0.149090177	0.227400169	0
Blood	8	38	19	0.163364597	0.09258182	4.61627e-4	0.607098869	0.136150849	3.42237e-4
Liver	8	33	17	0.0385	0.43	0.15	0.033	0.204	0.125
Liver	8	34	17	0.0719	0.107	0.0622	0.175	0.374	0.179
Liver	8	35	18	0.0573	0.322	0.0348	0.0686	0.258	0.182
Liver	8	36	18	0.0794	0.201	0.0708	0.146	0.362	0.101
Liver	8	37	19	0.0429	0.283	0.0048	0.12	0.374	0.093
Liver	8	38	19	0.0682	0.147	0.0325	0.141	0.371	0.202
Blood	2	39	20	0.303330482	0.175561051	0.007753946	0.411961622	0.101192568	2.0033e-4
Blood	2	40	20	0.471585541	0.257428499	0.004840536	0.179630198	0.083561307	0.002953919
Blood	2	41	21	0.198767156	0.292450429	0.004560244	0.227895882	0.276007235	3.19054e-4
Blood	2	42	21	0.397781016	0.31279728	0.0033565	0.19681286	0.089252343	0
Blood	2	43	22	0.092323314	0.302220764	0	0.240853104	0.364023552	5.79267e-4
Blood	2	44	22	0.146747199	0.648734887	0.006976506	0.058059756	0.132510531	0.00697112
Liver	2	39	20	0.149	0.286	0.245	0.109	0.152	0.0445
Liver	2	40	20	0.211	0.402	0.162	0.1	0.0973	0.0212
Liver	2	41	21	0.147	0.32	0.121	0.0834	0.27	0.0409
Liver	2	42	21	0.171	0.444	0.219	0.085	0.0624	0.0084
Liver	2	43	22	0.0918	0.259	0.125	0.124	0.331	0.0594
Liver	2	44	22	0.225	0.502	0.0886	0.0839	0.0853	0.007
Blood	1	45	23	0.183143882	0.439043552	0.005017641	0.132381913	0.23754163	0.002871382
Blood	1	46	23	0.191638019	0.463343976	0.001312589	0.127494841	0.216052068	1.58507e-4
Blood	1	47	24	0.204747971	0.427355579	0.004847616	0.140542062	0.221526247	9.80526e-4
Blood	1	48	24	0.150248647	0.468130083	0.002855966	0.11652208	0.261984286	2.58938e-4
Blood	4	49	25	0.286702753	0.313921369	0.003931578	0.187045154	0.202467482	0.005931665
Blood	4	50	25	0.204334534	0.247017748	0.001997938	0.226561591	0.319819388	2.68802e-4
Blood	4	51	26	0.297881188	0.33190641	0.010464361	0.084917521	0.266986444	0.007844076
Blood	4	52	26	0.091228512	0.415879696	0.002191523	0.220527252	0.269862207	3.1081e-4
Liver	1	45	23	0.15	0.476	0.0368	0.0944	0.213	0.0088
Liver	1	46	23	0.223	0.398	0.0303	0.0721	0.266	0.0066
Liver	1	47	24	0.12	0.46	0.172	0.0683	0.139	0.0179
Liver	1	48	24	0.23	0.303	0.0433	0.12	0.268	0.0234
Liver	4	49	25	0.0436	0.407	0.185	0.0376	0.223	0.088
Liver	4	50	25	0.0532	0.239	0.162	0.0518	0.357	0.131
Liver	4	51	26	0.158	0.294	0.245	0.086	0.13	0.0653
Liver	4	52	26	0.149	0.292	0.0463	0.166	0.33	0.0134
Blood	2	53	27	0.204432534	0.476553433	0.001572558	0.153528789	0.163403047	5.09639e-4
Blood	2	54	27	0.137785763	0.427021992	0.001480343	0.147063883	0.286272723	3.75297e-4
Blood	2	55	28	0.291618405	0.304141894	5.42685e-4	0.211856191	0.189661733	0.002179092
Blood	2	56	28	0.16196181	0.278538716	0.00160182	0.254440696	0.303199155	2.57803e-4
Blood	2	57	29	0.265123537	0.584982257	0.003591996	0.102235279	0.044066931	0
Blood	2	58	29	0.108365223	0.347884923	0.007534406	0.130784255	0.404193316	0.001237876
Liver	2	53	27	0.157	0.595	0.0468	0.0681	0.12	0.0103
Liver	2	54	27	0.271	0.286	0.037	0.122	0.27	0.0076
Liver	2	55	28	0.0686	0.475	0.0443	0.103	0.258	0.0459
Liver	2	56	28	0.162	0.307	0.0292	0.091	0.393	0.0119
Liver	2	57	29	0.0785	0.7	0.157	0.0109	0.0507	0.0016
Liver	2	58	29	0.0924	0.352	0.161	0.0567	0.316	0.0174
Blood	1	59	30	0.458137409	0.214246612	0.001684329	0.264057449	0.060635414	0.001238788
Blood	1	60	30	0.306775675	0.243323872	0.001655264	0.28153780900000003	0.166486301	2.21079e-4
Blood	1	61	31	0.289950692	0.245839455	0.002474533	0.258852318	0.201637189	0.001245813
Blood	1	62	31	0.278848794	0.374641556	0.00223079	0.217777872	0.126318068	1.8292e-4
Blood	8	63	32	0.404480416	0.424454758	0.002996151	0.10655554	0.061513135	0
Blood	8	64	32	0.08135392	0.143969016	0.00329072	0.173074912	0.597612923	6.98509e-4
Blood	8	65	33	0.413845155	0.459341874	0.001749874	0.115968282	0.009094816	0
Blood	8	66	33	0.100710203	0.005168443	4.25386e-4	0.502206913	0.390506087	9.82967e-4
Liver	1	59	30	0.0486	0.619	0.0531	0.0344	0.178	0.0049
Liver	1	60	30	0.0888	0.412	0.0538	0.0212	0.386	0.0064
Liver	1	61	31	0.0608	0.475	0.0162	0.081	0.309	0.0066
Liver	1	62	31	0.178	0.552	0.0196	0.0185	0.191	0.0058
Liver	8	63	32	0.0568	0.681	0.0641	0.0163	0.0774	0.0073
Liver	8	64	32	0.0453	0.146	0.0237	0.0711	0.517	0.0761
Liver	8	65	33	0.0252	0.627	0.226	0.0114	0.046	0
Liver	8	66	33	0.0069	0.038	0	0.0523	0.8	0.0523
Blood	4	67	34	0.438858047	0.261326474	0.009302654	0.191601232	0.095945989	0.002965603
Blood	4	68	34	0.176815658	0.202355698	0.013988083	0.333626135	0.271728893	0.001485534
Blood	4	69	35	0.386415768	0.343315548	0.013450241	0.154620165	0.096830236	0.005368042
Blood	4	70	35	0.241430058	0.159843348	0.014943688	0.329185222	0.252990451	0.001607233
Blood	4	71	36	0.38378547	0.160654383	0.012941603	0.327636014	0.082794506	0.032188025
Blood	4	72	36	0.212506577	0.215790343	0.040577967	0.247786564	0.272924332	0.010414218
Liver	4	67	34	0.0354	0.416	0.33	0.033	0.157	0.0272
Liver	4	68	34	0.0815	0.319	0.131	0.078	0.37	0.0172
Liver	4	69	35	0.0761	0.532	0.195	0.0435	0.142	0.0109
Liver	4	70	35	0.0822	0.257	0.217	0.0811	0.323	0.0368
Liver	4	71	36	0.0451	0.449	0.224	0.0431	0.191	0.0465
Liver	4	72	36	0.0783	0.312	0.147	0.0496	0.37	0.0423
Blood	0	81	0	0.674521497	0.324986162	4.92341e-4	0	0	0
Blood	0	82	0	0.71932119	0.280037009	6.41801e-4	0	0	0
Blood	0	83	0	0.70581176	0.29092595	0.003262289	0	0	0
Blood	0	84	0	0.665994652	0.334005348	0	0	0	0
Blood	0	85	0	0.71520994	0.28479006	0	0	0	0
Liver	0	81	0	0.134	0.833	0.0294	0	0	0
Liver	0	82	0	0.259	0.697	0.0421	0	0	0
Liver	0	83	0	0.166	0.834	0.0041	0	0	0
Liver	0	84	0	0.293	0.697	0.0123	0	0	0
Liver	0	85	0	0.168	0.813	0.0222	0	0	0
Liver	0	86	0	0.226	0.74	0.0357	0	0	0
Liver	0	87	0	0.385	0.595	0.0157	0	0	0
Liver	0	88	0	0.254	0.672	0.0729	0	0	0
Blood	0	86	0	0.434	0.561	0.0029	0	0	0
Blood	0	87	0	0.448	0.547	0.0016	0	0	0
Blood	0	88	0	0.509	0.477	0.0085	0	0	0
Blood	0	89	0	0.403	0.581	0.0074	0	0	0
Blood	0	90	0	0.384	0.603	0.0072	0	0	0
Blood	0	91	0	0.661	0.327	0.0048	0	0	0
Liver	0	89	0	0.237	0.567	0.191	0	0	0
Liver	0	90	0	0.25	0.694	0.0517	0	0	0
Liver	0	91	0	0.261	0.69	0.0391	0	0	0
Blood	0	92	0	0.595	0.408	0.0064	0	0	0
Blood	0	93	0	0.68	0.33	0.001	0	0	0
Blood	0	94	0	0.671	0.339	0.0038	0	0	0
Blood	0	95	0	0.841	0.17	0.0051	0	0	0
Liver	0	92	0	0.224	0.639	0.139	0	0	0
Liver	0	93	0	0.292	0.656	0.0569	0	0	0
Liver	0	94	0	0.202	0.75	0.0547	0	0	0
Liver	0	95	0	0.236	0.714	0.0575	0	0	0
