## Supplementary resource 1 for "Probabilistic migration events drive transient tissue residency of lymphocytes during homeostasis": Treg_parabiosis_data_ln.csv

tissue	week	mouse	pair	host.treg.naive	host.treg.activ	host.treg.cd69p	donor.treg.naive	donor.treg.activ	donor.treg.cd69p
LN	0	73	0	0.361	0.291	0.349	0	0	0
LN	0	74	0	0.324	0.29	0.388	0	0	0
LN	0	75	0	0.489	0.183	0.326	0	0	0
LN	0	76	0	0.434	0.194	0.374	0	0	0
LN	0	77	0	0.377	0.261	0.358	0	0	0
LN	0	78	0	0.289	0.262	0.45	0	0	0
LN	0	79	0	0.387	0.211	0.403	0	0	0
LN	0	80	0	0.361	0.243	0.396	0	0	0
Blood	0	73	0	0.760558908	0.238170848	0.001270245	0	0	0
Blood	0	74	0	0.624918884	0.375081116	0	0	0	0
Blood	0	75	0	0.614330057	0.383471288	0.002198655	0	0	0
Blood	0	76	0	0.744565217	0.25310559	0.002329193	0	0	0
Blood	0	77	0	0.674945625	0.324142286	9.12089e-4	0	0	0
Blood	0	78	0	0.676290306	0.323709694	0	0	0	0
Blood	0	79	0	0.708048319	0.288167661	0.00378402	0	0	0
Blood	0	80	0	0.612348822	0.387651178	0	0	0	0
Blood	4	1	1	0.264138139	0.254778914	0.001299892	0.243729792	0.236053263	0
Blood	4	2	1	0.265950888	0.205486032	8.97525e-4	0.300228954	0.226488509	9.48091e-4
Blood	4	3	2	0.334607744	0.279249845	0.001107158	0.199833297	0.185201957	0
Blood	4	4	2	0.16600594	0.235543537	6.43122e-4	0.257133064	0.340446574	2.27764e-4
Blood	4	5	3	0.355941916	0.246560784	0.002175536	0.223028383	0.171225691	0.001067689
Blood	4	6	3	0.225708493	0.252121189	0.002161039	0.331166117	0.18834092	5.02242e-4
Blood	4	7	4	0.268339201	0.306426055	0.002308294	0.195932506	0.22470877	0.002285174
Blood	4	8	4	0.195943127	0.292445117	0.001126673	0.226018638	0.283290329	0.001176115
Blood	1	9	5	0.266787478	0.360575	0.006907324	0.16780304	0.197049757	8.77402e-4
Blood	1	10	5	0.248450899	0.389965458	0.001856978	0.186433584	0.173091142	2.0194e-4
Blood	1	11	6	0.388156134	0.387373561	0.006651869	0.122196142	0.095622293	0
Blood	1	12	6	0.159241228	0.356102552	0	0.217794616	0.266409486	4.52118e-4
LN	4	1	1	0.0699	0.218	0.292	0.0708	0.152	0.187
LN	4	2	1	0.0773	0.18	0.297	0.0553	0.139	0.24
LN	4	3	2	0.1	0.196	0.336	0.0493	0.117	0.189
LN	4	4	2	0.0891	0.169	0.286	0.0806	0.165	0.206
LN	4	5	3	0.11	0.2	0.369	0.0611	0.11	0.145
LN	4	6	3	0.044	0.149	0.383	0.0767	0.145	0.181
LN	4	7	4	0.0498	0.227	0.32	0.0425	0.144	0.202
LN	4	8	4	0.103	0.164	0.283	0.0888	0.138	0.211
LN	1	9	5	0.107	0.256	0.44	0.0678	0.0745	0.0525
LN	1	10	5	0.121	0.261	0.28	0.123	0.118	0.0697
LN	1	11	6	0.119	0.282	0.467	0.0414	0.0473	0.0355
LN	1	12	6	0.119	0.203	0.305	0.165	0.0962	0.0907
Blood	8	13	7	0.464413084	0.307037222	0	0.170498072	0.057823073	2.2855e-4
Blood	8	14	7	0.153477992	0.137460365	4.07721e-4	0.237996435	0.470309372	3.48114e-4
Blood	8	15	8	0.411700753	0.31058127	0	0.16885253	0.108865447	0
Blood	8	16	8	0.254780932	0.139833256	6.32015e-4	0.349642099	0.25467011	4.4159e-4
Blood	8	17	9	0.301682634	0.298665808	0.002413461	0.21093343	0.186304668	0
Blood	8	18	9	0.285527476	0.183620466	5.16579e-4	0.319440845	0.210661155	2.33478e-4
LN	8	13	7	0.19	0.167	0.41	0.0956	0.0383	0.134
LN	8	14	7	0.136	0.0511	0.188	0.247	0.143	0.291
LN	8	15	8	0.15	0.161	0.394	0.105	0.0597	0.165
LN	8	16	8	0.123	0.0721	0.198	0.155	0.137	0.324
LN	8	17	9	0.119	0.156	0.393	0.0803	0.0811	0.162
LN	8	18	9	0.131	0.0833	0.214	0.162	0.103	0.254
Blood	12	19	10	0.274709849	0.321626587	0.01864323	0.25167746	0.126608386	0.006734489
Blood	12	20	10	0.365197251	0.132708291	0	0.287975564	0.213464404	6.5449e-4
Blood	12	21	11	0.450851867	0.274431571	5.08207e-4	0.166627762	0.107059023	5.2157e-4
Blood	12	22	11	0.279371302	0.063807026	0.001000218	0.520446338	0.135197914	1.77201e-4
Blood	12	23	12	0.458525862	0.375771655	0.008106535	0.072966924	0.084629025	0
Blood	12	24	12	0.137567645	0.061805753	0	0.539185718	0.260766902	6.73982e-4
Blood	12	25	13	0.479455646	0.13875719	9.91123e-4	0.279885091	0.100910951	0
Blood	12	26	13	0.277725859	0.10601983	4.99369e-4	0.461569708	0.154061985	1.2325e-4
LN	12	19	10	0.0963	0.154	0.393	0.0749	0.0214	0.0411
LN	12	20	10	0.089	0.0342	0.0318	0.105	0.131	0.266
LN	12	21	11	0.115	0.215	0.398	0.0365	0.0405	0.0217
LN	12	22	11	0.0656	0.0331	0.054	0.134	0.157	0.331
LN	12	23	12	0.116	0.221	0.447	0.0344	0.0197	0.0248
LN	12	24	12	0.0741	0.0175	0.0371	0.272	0.169	0.28
LN	12	25	13	0.218	0.139	0.27	0.0998	0.0368	0.03
LN	12	26	13	0.116	0.0375	0.0458	0.219	0.105	0.243
Blood	12	27	14	0.270388453	0.232624702	8.55978e-4	0.224679879	0.268822283	0.002628705
Blood	12	28	14	0.25584277	0.152277616	0.001023371	0.420708816	0.169821984	3.25443e-4
Blood	12	29	15	0.465862232	0.140912696	5.10201e-4	0.294536154	0.098178718	0
Blood	12	30	15	0.291550249	0.183886268	0.001000418	0.312324679	0.210661948	5.76438e-4
Blood	12	31	16	0.525751903	0.129466406	0.001511537	0.262127334	0.080628172	5.14648e-4
Blood	12	32	16	0.121229299	0.334298976	0.003719535	0.147559738	0.392769303	4.23149e-4
LN	12	27	14	0.144	0.145	0.344	0.0824	0.0888	0.167
LN	12	28	14	0.13	0.0779	0.241	0.177	0.117	0.23
LN	12	29	15	0.145	0.144	0.349	0.109	0.0692	0.137
LN	12	30	15	0.198	0.062	0.192	0.235	0.109	0.187
LN	12	31	16	0.156	0.157	0.319	0.0884	0.0879	0.144
LN	12	32	16	0.135	0.0823	0.208	0.233	0.117	0.203
Blood	8	33	17	0.436904333	0.256307947	0.001250283	0.197071647	0.10846579	0
Blood	8	34	17	0.168462953	0.101077772	0	0.462158636	0.267642501	6.58137e-4
Blood	8	35	18	0.354036755	0.16814135	0	0.215519227	0.261394716	9.07952e-4
Blood	8	36	18	0.209265268	0.141850953	0	0.513659123	0.134900376	3.2428e-4
Blood	8	37	19	0.497235535	0.124776797	0.001497322	0.149090177	0.227400169	0
Blood	8	38	19	0.163364597	0.09258182	4.61627e-4	0.607098869	0.136150849	3.42237e-4
LN	8	33	17	0.127	0.147	0.326	0.0732	0.0573	0.258
LN	8	34	17	0.0795	0.0498	0.142	0.224	0.134	0.362
LN	8	35	18	0.242	0.0857	0.208	0.12	0.0801	0.253
LN	8	36	18	0.114	0.0611	0.126	0.264	0.112	0.313
LN	8	37	19	0.193	0.0632	0.203	0.0716	0.123	0.333
LN	8	38	19	0.0655	0.0306	0.106	0.307	0.12	0.364
Blood	2	39	20	0.303330482	0.175561051	0.007753946	0.411961622	0.101192568	2.0033e-4
Blood	2	40	20	0.471585541	0.257428499	0.004840536	0.179630198	0.083561307	0.002953919
Blood	2	41	21	0.198767156	0.292450429	0.004560244	0.227895882	0.276007235	3.19054e-4
Blood	2	42	21	0.397781016	0.31279728	0.0033565	0.19681286	0.089252343	0
Blood	2	43	22	0.092323314	0.302220764	0	0.240853104	0.364023552	5.79267e-4
Blood	2	44	22	0.146747199	0.648734887	0.006976506	0.058059756	0.132510531	0.00697112
LN	2	39	20	0.127	0.123	0.27	0.194	0.0893	0.173
LN	2	40	20	0.228	0.161	0.332	0.11	0.0508	0.104
LN	2	41	21	0.154	0.113	0.261	0.187	0.0947	0.172
LN	2	42	21	0.242	0.15	0.361	0.116	0.0325	0.0906
LN	2	43	22	0.126	0.117	0.262	0.18	0.0885	0.214
LN	2	44	22	0.266	0.174	0.296	0.124	0.0473	0.082
Blood	1	45	23	0.183143882	0.439043552	0.005017641	0.132381913	0.23754163	0.002871382
Blood	1	46	23	0.191638019	0.463343976	0.001312589	0.127494841	0.216052068	1.58507e-4
Blood	1	47	24	0.204747971	0.427355579	0.004847616	0.140542062	0.221526247	9.80526e-4
Blood	1	48	24	0.150248647	0.468130083	0.002855966	0.11652208	0.261984286	2.58938e-4
Blood	4	49	25	0.286702753	0.313921369	0.003931578	0.187045154	0.202467482	0.005931665
Blood	4	50	25	0.204334534	0.247017748	0.001997938	0.226561591	0.319819388	2.68802e-4
Blood	4	51	26	0.297881188	0.33190641	0.010464361	0.084917521	0.266986444	0.007844076
Blood	4	52	26	0.091228512	0.415879696	0.002191523	0.220527252	0.269862207	3.1081e-4
LN	1	45	23	0.235	0.15	0.184	0.306	0.0508	0.0671
LN	1	46	23	0.295	0.16	0.245	0.194	0.039	0.0612
LN	1	47	24	0.198	0.196	0.406	0.0868	0.0264	0.077
LN	1	48	24	0.246	0.149	0.349	0.125	0.0389	0.0876
LN	4	49	25	0.371	0.138	0.15	0.218	0.0426	0.0693
LN	4	50	25	0.176	0.0779	0.168	0.251	0.113	0.206
LN	4	51	26	0.306	0.123	0.271	0.122	0.0519	0.122
LN	4	52	26	0.137	0.108	0.278	0.274	0.0753	0.122
Blood	2	53	27	0.204432534	0.476553433	0.001572558	0.153528789	0.163403047	5.09639e-4
Blood	2	54	27	0.137785763	0.427021992	0.001480343	0.147063883	0.286272723	3.75297e-4
Blood	2	55	28	0.291618405	0.304141894	5.42685e-4	0.211856191	0.189661733	0.002179092
Blood	2	56	28	0.16196181	0.278538716	0.00160182	0.254440696	0.303199155	2.57803e-4
Blood	2	57	29	0.265123537	0.584982257	0.003591996	0.102235279	0.044066931	0
Blood	2	58	29	0.108365223	0.347884923	0.007534406	0.130784255	0.404193316	0.001237876
LN	2	53	27	0.211	0.143	0.299	0.17	0.0472	0.128
LN	2	54	27	0.191	0.192	0.28	0.148	0.0874	0.0952
LN	2	55	28	0.229	0.163	0.235	0.168	0.0715	0.127
LN	2	56	28	0.19	0.149	0.231	0.195	0.102	0.127
LN	2	57	29	0.221	0.215	0.383	0.103	0.0146	0.0609
LN	2	58	29	0.24	0.145	0.287	0.137	0.0771	0.11
Blood	1	59	30	0.458137409	0.214246612	0.001684329	0.264057449	0.060635414	0.001238788
Blood	1	60	30	0.306775675	0.243323872	0.001655264	0.28153780900000003	0.166486301	2.21079e-4
Blood	1	61	31	0.289950692	0.245839455	0.002474533	0.258852318	0.201637189	0.001245813
Blood	1	62	31	0.278848794	0.374641556	0.00223079	0.217777872	0.126318068	1.8292e-4
Blood	8	63	32	0.404480416	0.424454758	0.002996151	0.10655554	0.061513135	0
Blood	8	64	32	0.08135392	0.143969016	0.00329072	0.173074912	0.597612923	6.98509e-4
Blood	8	65	33	0.413845155	0.459341874	0.001749874	0.115968282	0.009094816	0
Blood	8	66	33	0.100710203	0.005168443	4.25386e-4	0.502206913	0.390506087	9.82967e-4
LN	1	59	30	0.15	0.292	0.326	0.0684	0.076	0.0781
LN	1	60	30	0.117	0.312	0.271	0.115	0.121	0.0536
LN	1	62	31	0.241	0.242	0.309	0.126	0.0339	0.0464
LN	8	63	32	0.179	0.326	0.332	0.0496	0.0534	0.0572
LN	8	64	32	0.0846	0.0673	0.0866	0.255	0.286	0.214
LN	8	65	33	0.322	0.476	0.0949	0.0557	0.0246	0.0119
LN	8	66	33	0.0571	0.01	0.0197	0.291	0.265	0.35
Blood	4	67	34	0.438858047	0.261326474	0.009302654	0.191601232	0.095945989	0.002965603
Blood	4	68	34	0.176815658	0.202355698	0.013988083	0.333626135	0.271728893	0.001485534
Blood	4	69	35	0.386415768	0.343315548	0.013450241	0.154620165	0.096830236	0.005368042
Blood	4	70	35	0.241430058	0.159843348	0.014943688	0.329185222	0.252990451	0.001607233
Blood	4	71	36	0.38378547	0.160654383	0.012941603	0.327636014	0.082794506	0.032188025
Blood	4	72	36	0.212506577	0.215790343	0.040577967	0.247786564	0.272924332	0.010414218
LN	4	67	34	0.168	0.181	0.367	0.107	0.0564	0.117
LN	4	68	34	0.118	0.112	0.314	0.151	0.121	0.18
LN	4	69	35	0.139	0.276	0.359	0.0719	0.0653	0.0872
LN	4	70	35	0.107	0.105	0.242	0.137	0.187	0.219
LN	4	71	36	0.154	0.132	0.16	0.145	0.103	0.303
LN	4	72	36	0.102	0.0939	0.133	0.124	0.219	0.326
Blood	0	81	0	0.674521497	0.324986162	4.92341e-4	0	0	0
Blood	0	82	0	0.71932119	0.280037009	6.41801e-4	0	0	0
Blood	0	83	0	0.70581176	0.29092595	0.003262289	0	0	0
Blood	0	84	0	0.665994652	0.334005348	0	0	0	0
Blood	0	85	0	0.71520994	0.28479006	0	0	0	0
LN	0	81	0	0.475	0.233	0.29	0	0	0
LN	0	82	0	0.352	0.256	0.39	0	0	0
LN	0	83	0	0.405	0.241	0.35	0	0	0
LN	0	84	0	0.436	0.235	0.331	0	0	0
LN	0	85	0	0.429	0.218	0.351	0	0	0
Blood	0	86	0	0.434	0.561	0.0029	0	0	0
Blood	0	87	0	0.448	0.547	0.0016	0	0	0
Blood	0	88	0	0.509	0.477	0.0085	0	0	0
LN	0	86	0	0.372	0.255	0.372	0	0	0
LN	0	87	0	0.406	0.238	0.352	0	0	0
LN	0	88	0	0.343	0.231	0.425	0	0	0
Blood	0	89	0	0.403	0.581	0.0074	0	0	0
Blood	0	90	0	0.384	0.603	0.0072	0	0	0
Blood	0	91	0	0.661	0.327	0.0048	0	0	0
LN	0	89	0	0.264	0.225	0.512	0	0	0
LN	0	90	0	0.306	0.25	0.446	0	0	0
LN	0	91	0	0.333	0.231	0.432	0	0	0
Blood	0	92	0	0.595	0.408	0.0064	0	0	0
Blood	0	93	0	0.68	0.33	0.001	0	0	0
Blood	0	94	0	0.671	0.339	0.0038	0	0	0
Blood	0	95	0	0.841	0.17	0.0051	0	0	0
LN	0	92	0	0.341	0.197	0.472	0	0	0
LN	0	93	0	0.445	0.162	0.405	0	0	0
LN	0	94	0	0.301	0.237	0.472	0	0	0
LN	0	95	0	0.369	0.203	0.437	0	0	0
