## Supplementary resource 1 for "Probabilistic migration events drive transient tissue residency of lymphocytes during homeostasis": Treg_parabiosis_data_lpl.csv

tissue	week	mouse	pair	host.treg.naive	host.treg.activ	host.treg.cd69p	donor.treg.naive	donor.treg.activ	donor.treg.cd69p
LPL	0	73	0	0.0045	0.0443	0.952	0	0	0
LPL	0	74	0	0.0048	0.042	0.953	0	0	0
LPL	0	75	0	0.0155	0.0873	0.898	0	0	0
LPL	0	76	0	0.0051	0.0285	0.967	0	0	0
LPL	0	77	0	0.0049	0.0229	0.972	0	0	0
LPL	0	78	0	8.9e-4	0.0414	0.958	0	0	0
LPL	0	79	0	0.0024	0.0663	0.932	0	0	0
LPL	0	80	0	0.0012	0.0353	0.964	0	0	0
Blood	0	73	0	0.760558908	0.238170848	0.001270245	0	0	0
Blood	0	74	0	0.624918884	0.375081116	0	0	0	0
Blood	0	75	0	0.614330057	0.383471288	0.002198655	0	0	0
Blood	0	76	0	0.744565217	0.25310559	0.002329193	0	0	0
Blood	0	77	0	0.674945625	0.324142286	9.12089e-4	0	0	0
Blood	0	78	0	0.676290306	0.323709694	0	0	0	0
Blood	0	79	0	0.708048319	0.288167661	0.00378402	0	0	0
Blood	0	80	0	0.612348822	0.387651178	0	0	0	0
Blood	4	1	1	0.264138139	0.254778914	0.001299892	0.243729792	0.236053263	0
Blood	4	2	1	0.265950888	0.205486032	8.97525e-4	0.300228954	0.226488509	9.48091e-4
Blood	4	3	2	0.334607744	0.279249845	0.001107158	0.199833297	0.185201957	0
Blood	4	4	2	0.16600594	0.235543537	6.43122e-4	0.257133064	0.340446574	2.27764e-4
Blood	4	5	3	0.355941916	0.246560784	0.002175536	0.223028383	0.171225691	0.001067689
Blood	4	6	3	0.225708493	0.252121189	0.002161039	0.331166117	0.18834092	5.02242e-4
Blood	4	7	4	0.268339201	0.306426055	0.002308294	0.195932506	0.22470877	0.002285174
Blood	4	8	4	0.195943127	0.292445117	0.001126673	0.226018638	0.283290329	0.001176115
Blood	1	9	5	0.266787478	0.360575	0.006907324	0.16780304	0.197049757	8.77402e-4
Blood	1	10	5	0.248450899	0.389965458	0.001856978	0.186433584	0.173091142	2.0194e-4
Blood	1	11	6	0.388156134	0.387373561	0.006651869	0.122196142	0.095622293	0
Blood	1	12	6	0.159241228	0.356102552	0	0.217794616	0.266409486	4.52118e-4
LPL	4	1	1	0	0.0318	0.747	0.0014	0.0236	0.19
LPL	4	4	2	0.0034	0.0358	0.76	0.0019	0.0285	0.157
LPL	4	5	3	0	0.415	0.368	0.0117	0.0585	0.117
LPL	4	8	4	0	0.0242	0.727	0	0.0238	0.219
LPL	1	10	5	0	0.027	0.945	4.2e-4	0.0051	0.016
Blood	8	13	7	0.464413084	0.307037222	0	0.170498072	0.057823073	2.2855e-4
Blood	8	14	7	0.153477992	0.137460365	4.07721e-4	0.237996435	0.470309372	3.48114e-4
Blood	8	15	8	0.411700753	0.31058127	0	0.16885253	0.108865447	0
Blood	8	16	8	0.254780932	0.139833256	6.32015e-4	0.349642099	0.25467011	4.4159e-4
Blood	8	17	9	0.301682634	0.298665808	0.002413461	0.21093343	0.186304668	0
Blood	8	18	9	0.285527476	0.183620466	5.16579e-4	0.319440845	0.210661155	2.33478e-4
LPL	8	15	8	0.0025	0.0332	0.73	0.004	0.0116	0.0156
LPL	8	16	8	0.0077	0.0077	0.0153	0	0.0296	0.404
LPL	8	18	9	3.6e-4	0.0122	0.0126	5.4e-4	0.0127	0.213
Blood	12	19	10	0.274709849	0.321626587	0.01864323	0.25167746	0.126608386	0.006734489
Blood	12	20	10	0.365197251	0.132708291	0	0.287975564	0.213464404	6.5449e-4
Blood	12	21	11	0.450851867	0.274431571	5.08207e-4	0.166627762	0.107059023	5.2157e-4
Blood	12	22	11	0.279371302	0.063807026	0.001000218	0.520446338	0.135197914	1.77201e-4
Blood	12	23	12	0.458525862	0.375771655	0.008106535	0.072966924	0.084629025	0
Blood	12	24	12	0.137567645	0.061805753	0	0.539185718	0.260766902	6.73982e-4
Blood	12	25	13	0.479455646	0.13875719	9.91123e-4	0.279885091	0.100910951	0
Blood	12	26	13	0.277725859	0.10601983	4.99369e-4	0.461569708	0.154061985	1.2325e-4
LPL	12	19	10	0.0025	0.0289	0.633	0.0049	0.0198	0.227
LPL	12	20	10	0	0.0109	0.338	0	0.0167	0.406
LPL	12	21	11	0.0014	0.0282	0.801	0.0014	0.0065	0.114
LPL	12	22	11	0.0025	0.0202	0.387	6.3e-4	0.0379	0.499
LPL	12	23	12	0.0045	0.0396	0.702	0.0018	0.0081	0.141
LPL	12	24	12	0.0012	0.0145	0.408	0.0017	0.0359	0.467
LPL	12	25	13	7.2e-4	0.0387	0.669	0.0022	0.0151	0.187
LPL	12	26	13	6.6e-4	0.0211	0.422	0	0.0356	0.425
Blood	12	27	14	0.270388453	0.232624702	8.55978e-4	0.224679879	0.268822283	0.002628705
Blood	12	28	14	0.25584277	0.152277616	0.001023371	0.420708816	0.169821984	3.25443e-4
Blood	12	29	15	0.465862232	0.140912696	5.10201e-4	0.294536154	0.098178718	0
Blood	12	30	15	0.291550249	0.183886268	0.001000418	0.312324679	0.210661948	5.76438e-4
Blood	12	31	16	0.525751903	0.129466406	0.001511537	0.262127334	0.080628172	5.14648e-4
Blood	12	32	16	0.121229299	0.334298976	0.003719535	0.147559738	0.392769303	4.23149e-4
LPL	12	27	14	0.0031	0.039	0.67	0.0015	0.0308	0.252
LPL	12	28	14	0.002	0.0138	0.545	0.0015	0.0192	0.417
LPL	12	29	15	0.0016	0.0176	0.729	0.0021	0.0062	0.242
LPL	12	30	15	0.0015	0.0203	0.695	0.002	0.0183	0.261
LPL	12	31	16	5.1e-4	0.0168	0.774	0	0.0102	0.197
LPL	12	32	16	0.0016	0.014	0.592	5.2e-4	0.0155	0.374
Blood	8	33	17	0.436904333	0.256307947	0.001250283	0.197071647	0.10846579	0
Blood	8	34	17	0.168462953	0.101077772	0	0.462158636	0.267642501	6.58137e-4
Blood	8	35	18	0.354036755	0.16814135	0	0.215519227	0.261394716	9.07952e-4
Blood	8	36	18	0.209265268	0.141850953	0	0.513659123	0.134900376	3.2428e-4
Blood	8	37	19	0.497235535	0.124776797	0.001497322	0.149090177	0.227400169	0
Blood	8	38	19	0.163364597	0.09258182	4.61627e-4	0.607098869	0.136150849	3.42237e-4
LPL	8	33	17	7.9e-4	0.0224	0.312	0.0024	0.011	0.405
LPL	8	34	17	0.0013	0.0066	0.149	8.9e-4	0.0323	0.732
LPL	8	36	18	0.0017	0.01	0.179	0.0022	0.0282	0.671
LPL	8	37	19	0	0.0055	0.033	0.0012	0.0105	0.534
LPL	8	38	19	8.4e-4	0.0046	0.0838	0.0029	0.0248	0.859
Blood	2	39	20	0.303330482	0.175561051	0.007753946	0.411961622	0.101192568	2.0033e-4
Blood	2	40	20	0.471585541	0.257428499	0.004840536	0.179630198	0.083561307	0.002953919
Blood	2	41	21	0.198767156	0.292450429	0.004560244	0.227895882	0.276007235	3.19054e-4
Blood	2	42	21	0.397781016	0.31279728	0.0033565	0.19681286	0.089252343	0
Blood	2	43	22	0.092323314	0.302220764	0	0.240853104	0.364023552	5.79267e-4
Blood	2	44	22	0.146747199	0.648734887	0.006976506	0.058059756	0.132510531	0.00697112
LPL	2	39	20	0.0013	0.0099	0.934	0.0013	0.0064	0.043
LPL	2	40	20	0.003	0.0141	0.925	0.0046	0.0038	0.0491
LPL	2	41	21	0.0038	0.0158	0.858	0.0047	0.0163	0.101
LPL	2	42	21	0.0017	0.0232	0.95	8.4e-4	0.003	0.0215
LPL	2	43	22	0.0034	0.0323	0.812	0.0043	0.0447	0.102
LPL	2	44	22	0.0019	0.0404	0.901	6.5e-4	0.0068	0.0491
Blood	1	45	23	0.183143882	0.439043552	0.005017641	0.132381913	0.23754163	0.002871382
Blood	1	46	23	0.191638019	0.463343976	0.001312589	0.127494841	0.216052068	1.58507e-4
Blood	1	47	24	0.204747971	0.427355579	0.004847616	0.140542062	0.221526247	9.80526e-4
Blood	1	48	24	0.150248647	0.468130083	0.002855966	0.11652208	0.261984286	2.58938e-4
Blood	4	49	25	0.286702753	0.313921369	0.003931578	0.187045154	0.202467482	0.005931665
Blood	4	50	25	0.204334534	0.247017748	0.001997938	0.226561591	0.319819388	2.68802e-4
Blood	4	51	26	0.297881188	0.33190641	0.010464361	0.084917521	0.266986444	0.007844076
Blood	4	52	26	0.091228512	0.415879696	0.002191523	0.220527252	0.269862207	3.1081e-4
LPL	1	45	23	0.0036	0.0711	0.859	0.0021	0.018	0.0271
LPL	1	46	23	0.0042	0.0435	0.924	0.0028	0.0099	0.0141
LPL	1	47	24	0.0141	0.0423	0.845	0	0.0141	0.0634
LPL	1	48	24	0.0053	0.0471	0.912	0.002	0.0139	0.0183
LPL	4	49	25	0.0011	0.0428	0.786	0.0013	0.0111	0.154
LPL	4	50	25	0.0052	0.0305	0.574	0.0061	0.0416	0.336
LPL	4	51	26	0.0015	0.0338	0.818	3.8e-4	0.0116	0.113
LPL	4	52	26	0.0036	0.0371	0.89	0.0036	0.0217	0.0423
Blood	2	53	27	0.204432534	0.476553433	0.001572558	0.153528789	0.163403047	5.09639e-4
Blood	2	54	27	0.137785763	0.427021992	0.001480343	0.147063883	0.286272723	3.75297e-4
Blood	2	55	28	0.291618405	0.304141894	5.42685e-4	0.211856191	0.189661733	0.002179092
Blood	2	56	28	0.16196181	0.278538716	0.00160182	0.254440696	0.303199155	2.57803e-4
Blood	2	57	29	0.265123537	0.584982257	0.003591996	0.102235279	0.044066931	0
Blood	2	58	29	0.108365223	0.347884923	0.007534406	0.130784255	0.404193316	0.001237876
LPL	2	53	27	4.9e-4	0.0429	0.862	9.9e-4	0.0108	0.0813
LPL	2	54	27	0.0042	0.0373	0.887	0.0021	0.0174	0.0505
LPL	2	55	28	9.8e-4	0.0422	0.794	4.9e-4	0.0216	0.14
LPL	2	56	28	0.0035	0.0424	0.862	0.002	0.024	0.0649
LPL	2	57	29	0.0015	0.0449	0.902	5e-4	0.009	0.0424
LPL	2	58	29	0.0026	0.0317	0.888	5.1e-4	0.0174	0.0578
Blood	1	59	30	0.458137409	0.214246612	0.001684329	0.264057449	0.060635414	0.001238788
Blood	1	60	30	0.306775675	0.243323872	0.001655264	0.28153780900000003	0.166486301	2.21079e-4
Blood	1	61	31	0.289950692	0.245839455	0.002474533	0.258852318	0.201637189	0.001245813
Blood	1	62	31	0.278848794	0.374641556	0.00223079	0.217777872	0.126318068	1.8292e-4
Blood	8	63	32	0.404480416	0.424454758	0.002996151	0.10655554	0.061513135	0
Blood	8	64	32	0.08135392	0.143969016	0.00329072	0.173074912	0.597612923	6.98509e-4
Blood	8	65	33	0.413845155	0.459341874	0.001749874	0.115968282	0.009094816	0
Blood	8	66	33	0.100710203	0.005168443	4.25386e-4	0.502206913	0.390506087	9.82967e-4
LPL	1	59	30	0	0.0533	0.932	9.5e-4	0.0057	0.0081
LPL	1	60	30	0.0012	0.0388	0.927	0.0023	0.0143	0.0147
LPL	1	61	31	4.7e-4	0.0644	0.876	0	0.0353	0.0198
LPL	1	62	31	0.0033	0.047	0.934	0.0014	0.0076	0.0062
LPL	8	63	32	0.0015	0.0456	0.874	4.3e-4	0.0067	0.0699
LPL	8	64	32	0.0011	0.0058	0.229	0.0013	0.0358	0.726
LPL	8	65	33	9.8e-4	0.0463	0.895	9.8e-4	0.0015	0.0531
LPL	8	66	33	0	0.0015	0.0041	0.0021	0.0431	0.949
Blood	4	67	34	0.438858047	0.261326474	0.009302654	0.191601232	0.095945989	0.002965603
Blood	4	68	34	0.176815658	0.202355698	0.013988083	0.333626135	0.271728893	0.001485534
Blood	4	69	35	0.386415768	0.343315548	0.013450241	0.154620165	0.096830236	0.005368042
Blood	4	70	35	0.241430058	0.159843348	0.014943688	0.329185222	0.252990451	0.001607233
Blood	4	71	36	0.38378547	0.160654383	0.012941603	0.327636014	0.082794506	0.032188025
Blood	4	72	36	0.212506577	0.215790343	0.040577967	0.247786564	0.272924332	0.010414218
LPL	4	67	34	0.001	0.0567	0.871	0.001	0.0186	0.0527
LPL	4	68	34	0.001	0.0304	0.813	5e-4	0.0424	0.107
LPL	4	69	35	0	0.0295	0.937	0	0.0102	0.0236
LPL	4	70	35	0.0031	0.0293	0.505	0.001	0.0429	0.416
LPL	4	71	36	0	0.0463	0.857	0.001	0.0112	0.0844
LPL	4	72	36	0	0.0245	0.804	0	0.027	0.142
Blood	0	81	0	0.674521497	0.324986162	4.92341e-4	0	0	0
Blood	0	82	0	0.71932119	0.280037009	6.41801e-4	0	0	0
Blood	0	83	0	0.70581176	0.29092595	0.003262289	0	0	0
Blood	0	84	0	0.665994652	0.334005348	0	0	0	0
Blood	0	85	0	0.71520994	0.28479006	0	0	0	0
LPL	0	81	0	0.0021	0.046	0.952	0	0	0
LPL	0	82	0	0	0.169	0.831	0	0	0
LPL	0	83	0	0.0062	0.161	0.832	0	0	0
LPL	0	84	0	0	0.0989	0.901	0	0	0
Blood	0	86	0	0.434	0.561	0.0029	0	0	0
Blood	0	87	0	0.448	0.547	0.0016	0	0	0
Blood	0	88	0	0.509	0.477	0.0085	0	0	0
LPL	0	86	0	0.0026	0.082	0.916	0	0	0
LPL	0	87	0	0.0032	0.0471	0.95	0	0	0
LPL	0	88	0	7.2e-4	0.0481	0.951	0	0	0
Blood	0	89	0	0.403	0.581	0.0074	0	0	0
Blood	0	90	0	0.384	0.603	0.0072	0	0	0
Blood	0	91	0	0.661	0.327	0.0048	0	0	0
LPL	0	89	0	9e-4	0.0368	0.963	0	0	0
LPL	0	90	0	0.0044	0.0285	0.968	0	0	0
LPL	0	91	0	0.0074	0.0241	0.968	0	0	0
Blood	0	92	0	0.595	0.408	0.0064	0	0	0
Blood	0	93	0	0.68	0.33	0.001	0	0	0
Blood	0	94	0	0.671	0.339	0.0038	0	0	0
Blood	0	95	0	0.841	0.17	0.0051	0	0	0
LPL	0	92	0	0.0021	0.0489	0.95	0	0	0
LPL	0	93	0	0.0038	0.0642	0.933	0	0	0
LPL	0	94	0	0.0016	0.0448	0.954	0	0	0
