## Supplementary resource 1 for "Probabilistic migration events drive transient tissue residency of lymphocytes during homeostasis": Treg_parabiosis_data_lung.csv

tissue	week	mouse	pair	host.treg.naive	host.treg.activ	host.treg.cd69p	donor.treg.naive	donor.treg.activ	donor.treg.cd69p
Blood	0	73	0	0.760558908	0.238170848	0.001270245	0	0	0
Blood	0	74	0	0.624918884	0.375081116	0	0	0	0
Blood	0	75	0	0.614330057	0.383471288	0.002198655	0	0	0
Blood	0	76	0	0.744565217	0.25310559	0.002329193	0	0	0
Blood	0	77	0	0.674945625	0.324142286	9.12089e-4	0	0	0
Blood	0	78	0	0.676290306	0.323709694	0	0	0	0
Blood	0	79	0	0.708048319	0.288167661	0.00378402	0	0	0
Blood	0	80	0	0.612348822	0.387651178	0	0	0	0
Lung	0	73	0	0.352	0.607	0.0395	0	0	0
Lung	0	74	0	0.289	0.672	0.0367	0	0	0
Lung	0	75	0	0.424	0.492	0.0819	0	0	0
Lung	0	76	0	0.446	0.496	0.0554	0	0	0
Lung	0	77	0	0.283	0.618	0.0907	0	0	0
Lung	0	78	0	0.162	0.745	0.091	0	0	0
Lung	0	79	0	0.386	0.582	0.0322	0	0	0
Lung	0	80	0	0.399	0.538	0.0625	0	0	0
Blood	4	1	1	0.264138139	0.254778914	0.001299892	0.243729792	0.236053263	0
Blood	4	2	1	0.265950888	0.205486032	8.97525e-4	0.300228954	0.226488509	9.48091e-4
Blood	4	3	2	0.334607744	0.279249845	0.001107158	0.199833297	0.185201957	0
Blood	4	4	2	0.16600594	0.235543537	6.43122e-4	0.257133064	0.340446574	2.27764e-4
Blood	4	5	3	0.355941916	0.246560784	0.002175536	0.223028383	0.171225691	0.001067689
Blood	4	6	3	0.225708493	0.252121189	0.002161039	0.331166117	0.18834092	5.02242e-4
Blood	4	7	4	0.268339201	0.306426055	0.002308294	0.195932506	0.22470877	0.002285174
Blood	4	8	4	0.195943127	0.292445117	0.001126673	0.226018638	0.283290329	0.001176115
Blood	1	9	5	0.266787478	0.360575	0.006907324	0.16780304	0.197049757	8.77402e-4
Blood	1	10	5	0.248450899	0.389965458	0.001856978	0.186433584	0.173091142	2.0194e-4
Blood	1	11	6	0.388156134	0.387373561	0.006651869	0.122196142	0.095622293	0
Blood	1	12	6	0.159241228	0.356102552	0	0.217794616	0.266409486	4.52118e-4
Lung	4	1	1	0.0564	0.405	0.143	0.0715	0.258	0.0574
Lung	4	2	1	0.0686	0.315	0.1	0.0475	0.387	0.0818
Lung	4	3	2	0.0746	0.366	0.204	0.0802	0.188	0.085
Lung	4	4	2	0.0467	0.288	0.211	0.0356	0.32	0.0945
Lung	4	5	3	0.067	0.307	0.274	0.0679	0.176	0.0986
Lung	4	6	3	0.0662	0.402	0.109	0.0631	0.326	0.0205
Lung	4	7	4	0.0221	0.306	0.286	0.0432	0.167	0.171
Lung	4	8	4	0.103	0.287	0.122	0.0301	0.35	0.104
Lung	1	9	5	0.0827	0.577	0.156	0.0366	0.132	0.0143
Lung	1	10	5	0.185	0.364	0.123	0.0811	0.231	0.0098
Lung	1	11	6	0.212	0.569	0.0675	0.0661	0.073	0.0055
Lung	1	12	6	0.161	0.276	0.183	0.13	0.236	0.0055
Blood	8	13	7	0.464413084	0.307037222	0	0.170498072	0.057823073	2.2855e-4
Blood	8	14	7	0.153477992	0.137460365	4.07721e-4	0.237996435	0.470309372	3.48114e-4
Blood	8	15	8	0.411700753	0.31058127	0	0.16885253	0.108865447	0
Blood	8	16	8	0.254780932	0.139833256	6.32015e-4	0.349642099	0.25467011	4.4159e-4
Blood	8	17	9	0.301682634	0.298665808	0.002413461	0.21093343	0.186304668	0
Blood	8	18	9	0.285527476	0.183620466	5.16579e-4	0.319440845	0.210661155	2.33478e-4
Lung	8	13	7	0.138	0.394	0.206	0.0608	0.0975	0.159
Lung	8	14	7	0.0821	0.0896	0.179	0.092	0.458	0.172
Lung	8	15	8	0.245	0.406	0.0517	0.147	0.127	0.274
Lung	8	16	8	0.108	0.154	0.269	0.104	0.323	0.179
Lung	8	17	9	0.145	0.344	0.16	0.105	0.145	0.249
Lung	8	18	9	0.107	0.223	0.33	0.129	0.272	0.0268
Blood	12	19	10	0.274709849	0.321626587	0.01864323	0.25167746	0.126608386	0.006734489
Blood	12	20	10	0.365197251	0.132708291	0	0.287975564	0.213464404	6.5449e-4
Blood	12	21	11	0.450851867	0.274431571	5.08207e-4	0.166627762	0.107059023	5.2157e-4
Blood	12	22	11	0.279371302	0.063807026	0.001000218	0.520446338	0.135197914	1.77201e-4
Blood	12	23	12	0.458525862	0.375771655	0.008106535	0.072966924	0.084629025	0
Blood	12	24	12	0.137567645	0.061805753	0	0.539185718	0.260766902	6.73982e-4
Blood	12	25	13	0.479455646	0.13875719	9.91123e-4	0.279885091	0.100910951	0
Blood	12	26	13	0.277725859	0.10601983	4.99369e-4	0.461569708	0.154061985	1.2325e-4
Lung	12	19	10	0.15	0.334	0.172	0.122	0.0965	0.0204
Lung	12	20	10	0.0831	0.116	0.0432	0.093	0.312	0.156
Lung	12	21	11	0.193	0.427	0.144	0.0495	0.0711	0.0046
Lung	12	22	11	0.0346	0.107	0.0257	0.0336	0.391	0.277
Lung	12	23	12	0.193	0.399	0.249	0.0385	0.0501	0.0019
Lung	12	24	12	0.0183	0.0302	0.0097	0.102	0.326	0.341
Lung	12	25	13	0.187	0.317	0.136	0.068	0.0746	0.0183
Lung	12	26	13	0.0816	0.0738	0.0241	0.18	0.245	0.15
Blood	12	27	14	0.270388453	0.232624702	8.55978e-4	0.224679879	0.268822283	0.002628705
Blood	12	28	14	0.25584277	0.152277616	0.001023371	0.420708816	0.169821984	3.25443e-4
Blood	12	29	15	0.465862232	0.140912696	5.10201e-4	0.294536154	0.098178718	0
Blood	12	30	15	0.291550249	0.183886268	0.001000418	0.312324679	0.210661948	5.76438e-4
Blood	12	31	16	0.525751903	0.129466406	0.001511537	0.262127334	0.080628172	5.14648e-4
Blood	12	32	16	0.121229299	0.334298976	0.003719535	0.147559738	0.392769303	4.23149e-4
Lung	12	27	14	0.227	0.293	0.0498	0.115	0.209	0.0976
Lung	12	28	14	0.163	0.238	0.0813	0.205	0.286	0.0151
Lung	12	29	15	0.154	0.358	0.0708	0.137	0.229	0.0351
Lung	12	30	15	0.119	0.311	0.156	0.131	0.222	0.0278
Lung	12	31	16	0.168	0.307	0.0966	0.094	0.2	0.104
Lung	12	32	16	0.082	0.26	0.189	0.113	0.246	0.0835
Blood	8	33	17	0.436904333	0.256307947	0.001250283	0.197071647	0.10846579	0
Blood	8	34	17	0.168462953	0.101077772	0	0.462158636	0.267642501	6.58137e-4
Blood	8	35	18	0.354036755	0.16814135	0	0.215519227	0.261394716	9.07952e-4
Blood	8	36	18	0.209265268	0.141850953	0	0.513659123	0.134900376	3.2428e-4
Blood	8	37	19	0.497235535	0.124776797	0.001497322	0.149090177	0.227400169	0
Blood	8	38	19	0.163364597	0.09258182	4.61627e-4	0.607098869	0.136150849	3.42237e-4
Lung	8	33	17	0.148	0.402	0.0766	0.0933	0.141	0.0813
Lung	8	34	17	0.107	0.0889	0.0481	0.178	0.452	0.0963
Lung	8	35	18	0.257	0.242	0.0089	0.163	0.214	0.057
Lung	8	36	18	0.109	0.181	0.0784	0.198	0.269	0.12
Lung	8	37	19	0.135	0.132	0.0113	0.109	0.261	0.225
Lung	8	38	19	0.103	0.0803	0.0271	0.315	0.299	0.144
Blood	2	39	20	0.303330482	0.175561051	0.007753946	0.411961622	0.101192568	2.0033e-4
Blood	2	40	20	0.471585541	0.257428499	0.004840536	0.179630198	0.083561307	0.002953919
Blood	2	41	21	0.198767156	0.292450429	0.004560244	0.227895882	0.276007235	3.19054e-4
Blood	2	42	21	0.397781016	0.31279728	0.0033565	0.19681286	0.089252343	0
Blood	2	43	22	0.092323314	0.302220764	0	0.240853104	0.364023552	5.79267e-4
Blood	2	44	22	0.146747199	0.648734887	0.006976506	0.058059756	0.132510531	0.00697112
Lung	2	39	20	0.247	0.219	0.0636	0.3	0.145	0.0141
Lung	2	40	20	0.279	0.364	0.168	0.104	0.0572	0.0236
Lung	2	41	21	0.196	0.231	0.193	0.139	0.174	0.0552
Lung	2	42	21	0.185	0.377	0.284	0.0735	0.0511	0.0192
Lung	2	43	22	0.233	0.211	0.133	0.222	0.178	0.0222
Lung	2	44	22	0.321	0.359	0.115	0.122	0.0705	0.0064
Blood	1	45	23	0.183143882	0.439043552	0.005017641	0.132381913	0.23754163	0.002871382
Blood	1	46	23	0.191638019	0.463343976	0.001312589	0.127494841	0.216052068	1.58507e-4
Blood	1	47	24	0.204747971	0.427355579	0.004847616	0.140542062	0.221526247	9.80526e-4
Blood	1	48	24	0.150248647	0.468130083	0.002855966	0.11652208	0.261984286	2.58938e-4
Blood	4	49	25	0.286702753	0.313921369	0.003931578	0.187045154	0.202467482	0.005931665
Blood	4	50	25	0.204334534	0.247017748	0.001997938	0.226561591	0.319819388	2.68802e-4
Blood	4	51	26	0.297881188	0.33190641	0.010464361	0.084917521	0.266986444	0.007844076
Blood	4	52	26	0.091228512	0.415879696	0.002191523	0.220527252	0.269862207	3.1081e-4
Lung	1	45	23	0.225	0.44	0.102	0.126	0.0751	0.0102
Lung	1	46	23	0.22	0.39	0.0568	0.0517	0.266	0.0052
Lung	1	47	24	0.263	0.388	0.0897	0.137	0.114	0.0016
Lung	1	48	24	0.256	0.259	0.0883	0.139	0.249	0.0032
Lung	4	49	25	0.12	0.388	0.114	0.0938	0.186	0.0835
Lung	4	50	25	0.0616	0.23	0.151	0.0575	0.356	0.132
Lung	4	51	26	0.157	0.306	0.19	0.0664	0.156	0.1
Lung	4	52	26	0.168	0.279	0.158	0.0943	0.29	0.0101
Blood	2	53	27	0.204432534	0.476553433	0.001572558	0.153528789	0.163403047	5.09639e-4
Blood	2	54	27	0.137785763	0.427021992	0.001480343	0.147063883	0.286272723	3.75297e-4
Blood	2	55	28	0.291618405	0.304141894	5.42685e-4	0.211856191	0.189661733	0.002179092
Blood	2	56	28	0.16196181	0.278538716	0.00160182	0.254440696	0.303199155	2.57803e-4
Blood	2	57	29	0.265123537	0.584982257	0.003591996	0.102235279	0.044066931	0
Blood	2	58	29	0.108365223	0.347884923	0.007534406	0.130784255	0.404193316	0.001237876
Lung	2	53	27	0.289	0.462	0.0769	0.114	0.0432	0.0084
Lung	2	54	27	0.311	0.229	0.102	0.172	0.168	0.0137
Lung	2	55	28	0.169	0.387	0.12	0.141	0.129	0.0502
Lung	2	56	28	0.179	0.222	0.137	0.122	0.289	0.0452
Lung	2	57	29	0.175	0.6	0.164	0.0354	0.0174	0.0054
Lung	2	58	29	0.239	0.306	0.157	0.108	0.169	0.0164
Blood	1	59	30	0.458137409	0.214246612	0.001684329	0.264057449	0.060635414	0.001238788
Blood	1	60	30	0.306775675	0.243323872	0.001655264	0.28153780900000003	0.166486301	2.21079e-4
Blood	1	61	31	0.289950692	0.245839455	0.002474533	0.258852318	0.201637189	0.001245813
Blood	1	62	31	0.278848794	0.374641556	0.00223079	0.217777872	0.126318068	1.8292e-4
Blood	8	63	32	0.404480416	0.424454758	0.002996151	0.10655554	0.061513135	0
Blood	8	64	32	0.08135392	0.143969016	0.00329072	0.173074912	0.597612923	6.98509e-4
Blood	8	65	33	0.413845155	0.459341874	0.001749874	0.115968282	0.009094816	0
Blood	8	66	33	0.100710203	0.005168443	4.25386e-4	0.502206913	0.390506087	9.82967e-4
Lung	1	59	30	0.0648	0.583	0.0648	0.0364	0.146	0
Lung	1	60	30	0.139	0.399	0.0644	0.0624	0.291	0.0083
Lung	1	61	31	0.0365	0.208	0.0104	0.198	0.349	0.115
Lung	1	62	31	0.123	0.222	0.009	0.117	0.408	0.0426
Lung	8	63	32	0.119	0.623	0.055	0.0309	0.0644	0.0107
Lung	8	64	32	0.0215	0.0979	0.0529	0.0524	0.465	0.16
Lung	8	65	33	0.0239	0.457	0.394	0.0024	0.0064	0.008
Lung	8	66	33	0.0221	0.0212	0	0.114	0.655	0.0913
Blood	4	67	34	0.438858047	0.261326474	0.009302654	0.191601232	0.095945989	0.002965603
Blood	4	68	34	0.176815658	0.202355698	0.013988083	0.333626135	0.271728893	0.001485534
Blood	4	69	35	0.386415768	0.343315548	0.013450241	0.154620165	0.096830236	0.005368042
Blood	4	70	35	0.241430058	0.159843348	0.014943688	0.329185222	0.252990451	0.001607233
Blood	4	71	36	0.38378547	0.160654383	0.012941603	0.327636014	0.082794506	0.032188025
Blood	4	72	36	0.212506577	0.215790343	0.040577967	0.247786564	0.272924332	0.010414218
Lung	4	67	34	0.177	0.312	0.297	0.112	0.0851	0.0156
Lung	4	68	34	0.139	0.258	0.152	0.144	0.276	0.0297
Lung	4	69	35	0.195	0.444	0.167	0.115	0.0577	0.0192
Lung	4	70	35	0.117	0.196	0.148	0.143	0.328	0.0684
Lung	4	71	36	0.0623	0.258	0.104	0.0711	0.225	0.276
Lung	4	72	36	0.0624	0.113	0.0828	0.0798	0.379	0.278
Blood	0	81	0	0.674521497	0.324986162	4.92341e-4	0	0	0
Blood	0	82	0	0.71932119	0.280037009	6.41801e-4	0	0	0
Blood	0	83	0	0.70581176	0.29092595	0.003262289	0	0	0
Blood	0	84	0	0.665994652	0.334005348	0	0	0	0
Blood	0	85	0	0.71520994	0.28479006	0	0	0	0
Lung	0	81	0	0.19	0.517	0.293	0	0	0
Lung	0	82	0	0.333	0.481	0.179	0	0	0
Lung	0	83	0	0.454	0.504	0.0423	0	0	0
Lung	0	84	0	0.19	0.638	0.161	0	0	0
Lung	0	85	0	0.266	0.585	0.138	0	0	0
Blood	0	86	0	0.434	0.561	0.0029	0	0	0
Blood	0	87	0	0.448	0.547	0.0016	0	0	0
Blood	0	88	0	0.509	0.477	0.0085	0	0	0
Lung	0	86	0	0.277	0.569	0.146	0	0	0
Lung	0	87	0	0.428	0.462	0.109	0	0	0
Lung	0	88	0	0.188	0.363	0.45	0	0	0
Blood	0	89	0	0.403	0.581	0.0074	0	0	0
Blood	0	90	0	0.384	0.603	0.0072	0	0	0
Blood	0	91	0	0.661	0.327	0.0048	0	0	0
Lung	0	89	0	0.306	0.405	0.278	0	0	0
Lung	0	90	0	0.407	0.371	0.216	0	0	0
Lung	0	91	0	0.33	0.552	0.113	0	0	0
Blood	0	92	0	0.595	0.408	0.0064	0	0	0
Blood	0	93	0	0.68	0.33	0.001	0	0	0
Blood	0	94	0	0.671	0.339	0.0038	0	0	0
Blood	0	95	0	0.841	0.17	0.0051	0	0	0
Lung	0	92	0	0.46	0.392	0.15	0	0	0
Lung	0	93	0	0.631	0.296	0.0776	0	0	0
Lung	0	94	0	0.294	0.531	0.178	0	0	0
Lung	0	95	0	0.44	0.354	0.208	0	0	0
