## Supplementary resource 1 for "Probabilistic migration events drive transient tissue residency of lymphocytes during homeostasis": Treg_parabiosis_data_mln.csv

tissue	week	mouse	pair	host.treg.naive	host.treg.activ	host.treg.cd69p	donor.treg.naive	donor.treg.activ	donor.treg.cd69p
Blood	0	73	0	0.760558908	0.238170848	0.001270245	0	0	0
Blood	0	74	0	0.624918884	0.375081116	0	0	0	0
Blood	0	75	0	0.614330057	0.383471288	0.002198655	0	0	0
Blood	0	76	0	0.744565217	0.25310559	0.002329193	0	0	0
Blood	0	77	0	0.674945625	0.324142286	9.12089e-4	0	0	0
Blood	0	78	0	0.676290306	0.323709694	0	0	0	0
Blood	0	79	0	0.708048319	0.288167661	0.00378402	0	0	0
Blood	0	80	0	0.612348822	0.387651178	0	0	0	0
MLN	0	73	0	0.151	0.391	0.459	0	0	0
MLN	0	74	0	0.188	0.327	0.487	0	0	0
MLN	0	75	0	0.373	0.236	0.391	0	0	0
MLN	0	76	0	0.338	0.26	0.402	0	0	0
MLN	0	77	0	0.206	0.325	0.467	0	0	0
MLN	0	78	0	0.236	0.241	0.521	0	0	0
MLN	0	79	0	0.217	0.261	0.519	0	0	0
MLN	0	80	0	0.265	0.255	0.479	0	0	0
Blood	4	1	1	0.264138139	0.254778914	0.001299892	0.243729792	0.236053263	0
Blood	4	2	1	0.265950888	0.205486032	8.97525e-4	0.300228954	0.226488509	9.48091e-4
Blood	4	3	2	0.334607744	0.279249845	0.001107158	0.199833297	0.185201957	0
Blood	4	4	2	0.16600594	0.235543537	6.43122e-4	0.257133064	0.340446574	2.27764e-4
Blood	4	5	3	0.355941916	0.246560784	0.002175536	0.223028383	0.171225691	0.001067689
Blood	4	6	3	0.225708493	0.252121189	0.002161039	0.331166117	0.18834092	5.02242e-4
Blood	4	7	4	0.268339201	0.306426055	0.002308294	0.195932506	0.22470877	0.002285174
Blood	4	8	4	0.195943127	0.292445117	0.001126673	0.226018638	0.283290329	0.001176115
Blood	1	9	5	0.266787478	0.360575	0.006907324	0.16780304	0.197049757	8.77402e-4
Blood	1	10	5	0.248450899	0.389965458	0.001856978	0.186433584	0.173091142	2.0194e-4
Blood	1	11	6	0.388156134	0.387373561	0.006651869	0.122196142	0.095622293	0
Blood	1	12	6	0.159241228	0.356102552	0	0.217794616	0.266409486	4.52118e-4
MLN	4	1	1	0.0595	0.225	0.397	0.0653	0.137	0.114
MLN	4	2	1	0.0455	0.186	0.392	0.0232	0.212	0.139
MLN	4	3	2	0.0081	0.29	0.393	0.009	0.17	0.124
MLN	4	4	2	0.0284	0.229	0.374	0.0379	0.197	0.128
MLN	4	5	3	0.0275	0.295	0.44	0.0187	0.114	0.103
MLN	4	6	3	0.0384	0.196	0.351	0.0524	0.192	0.162
MLN	4	7	4	0.0465	0.215	0.45	0.0419	0.135	0.107
MLN	4	8	4	0.0396	0.152	0.429	0.0396	0.156	0.172
MLN	1	10	5	0.0419	0.216	0.53	0.0271	0.129	0.0358
MLN	1	11	6	0.0187	0.407	0.467	0.0112	0.0738	0.0196
MLN	1	12	6	0.0733	0.223	0.296	0.123	0.2	0.079
Blood	8	13	7	0.464413084	0.307037222	0	0.170498072	0.057823073	2.2855e-4
Blood	8	14	7	0.153477992	0.137460365	4.07721e-4	0.237996435	0.470309372	3.48114e-4
Blood	8	15	8	0.411700753	0.31058127	0	0.16885253	0.108865447	0
Blood	8	16	8	0.254780932	0.139833256	6.32015e-4	0.349642099	0.25467011	4.4159e-4
Blood	8	17	9	0.301682634	0.298665808	0.002413461	0.21093343	0.186304668	0
Blood	8	18	9	0.285527476	0.183620466	5.16579e-4	0.319440845	0.210661155	2.33478e-4
MLN	8	13	7	0.235	0.106	0.439	0.091	0.026	0.118
MLN	8	14	7	0.146	0.0319	0.178	0.286	0.0745	0.255
MLN	8	15	8	0.175	0.101	0.442	0.101	0.0327	0.134
MLN	8	16	8	0.13	0.0414	0.173	0.174	0.0792	0.284
MLN	8	17	9	0.153	0.0771	0.48	0.105	0.0325	0.139
MLN	8	18	9	0.127	0.0387	0.166	0.176	0.0674	0.245
Blood	12	19	10	0.274709849	0.321626587	0.01864323	0.25167746	0.126608386	0.006734489
Blood	12	20	10	0.365197251	0.132708291	0	0.287975564	0.213464404	6.5449e-4
Blood	12	21	11	0.450851867	0.274431571	5.08207e-4	0.166627762	0.107059023	5.2157e-4
Blood	12	22	11	0.279371302	0.063807026	0.001000218	0.520446338	0.135197914	1.77201e-4
Blood	12	23	12	0.458525862	0.375771655	0.008106535	0.072966924	0.084629025	0
Blood	12	24	12	0.137567645	0.061805753	0	0.539185718	0.260766902	6.73982e-4
Blood	12	25	13	0.479455646	0.13875719	9.91123e-4	0.279885091	0.100910951	0
Blood	12	26	13	0.277725859	0.10601983	4.99369e-4	0.461569708	0.154061985	1.2325e-4
MLN	12	19	10	0.126	0.0935	0.427	0.0727	0.0353	0.0679
MLN	12	20	10	0.0677	0.0362	0.136	0.0944	0.0756	0.253
MLN	12	21	11	0.113	0.156	0.505	0.0322	0.0279	0.0601
MLN	12	22	11	0.0805	0.0389	0.133	0.18	0.125	0.273
MLN	12	23	12	0.0843	0.159	0.551	0.0157	0.0319	0.0643
MLN	12	24	12	0.0405	0.0316	0.121	0.162	0.132	0.355
MLN	12	25	13	0.178	0.113	0.391	0.0773	0.0498	0.0664
MLN	12	26	13	0.0986	0.0458	0.119	0.204	0.0954	0.256
Blood	12	27	14	0.270388453	0.232624702	8.55978e-4	0.224679879	0.268822283	0.002628705
Blood	12	28	14	0.25584277	0.152277616	0.001023371	0.420708816	0.169821984	3.25443e-4
Blood	12	29	15	0.465862232	0.140912696	5.10201e-4	0.294536154	0.098178718	0
Blood	12	30	15	0.291550249	0.183886268	0.001000418	0.312324679	0.210661948	5.76438e-4
Blood	12	31	16	0.525751903	0.129466406	0.001511537	0.262127334	0.080628172	5.14648e-4
Blood	12	32	16	0.121229299	0.334298976	0.003719535	0.147559738	0.392769303	4.23149e-4
MLN	12	27	14	0.122	0.168	0.413	0.0843	0.0606	0.135
MLN	12	28	14	0.115	0.0531	0.261	0.175	0.11	0.27
MLN	12	29	15	0.126	0.151	0.388	0.0952	0.0658	0.153
MLN	12	30	15	0.109	0.0678	0.341	0.12	0.112	0.227
MLN	12	31	16	0.127	0.141	0.429	0.0649	0.0669	0.152
MLN	12	32	16	0.113	0.0672	0.271	0.147	0.138	0.24
Blood	8	33	17	0.436904333	0.256307947	0.001250283	0.197071647	0.10846579	0
Blood	8	34	17	0.168462953	0.101077772	0	0.462158636	0.267642501	6.58137e-4
Blood	8	35	18	0.354036755	0.16814135	0	0.215519227	0.261394716	9.07952e-4
Blood	8	36	18	0.209265268	0.141850953	0	0.513659123	0.134900376	3.2428e-4
Blood	8	37	19	0.497235535	0.124776797	0.001497322	0.149090177	0.227400169	0
Blood	8	38	19	0.163364597	0.09258182	4.61627e-4	0.607098869	0.136150849	3.42237e-4
MLN	8	33	17	0.221	0.0701	0.246	0.0996	0.0367	0.316
MLN	8	34	17	0.0642	0.0307	0.122	0.138	0.141	0.498
MLN	8	35	18	0.251	0.0544	0.226	0.117	0.0345	0.31
MLN	8	36	18	0.0905	0.0312	0.104	0.18	0.0998	0.487
MLN	8	37	19	0.216	0.101	0.179	0.0837	0.0599	0.346
MLN	8	38	19	0.0489	0.0141	0.0663	0.208	0.102	0.554
Blood	2	39	20	0.303330482	0.175561051	0.007753946	0.411961622	0.101192568	2.0033e-4
Blood	2	40	20	0.471585541	0.257428499	0.004840536	0.179630198	0.083561307	0.002953919
Blood	2	41	21	0.198767156	0.292450429	0.004560244	0.227895882	0.276007235	3.19054e-4
Blood	2	42	21	0.397781016	0.31279728	0.0033565	0.19681286	0.089252343	0
Blood	2	43	22	0.092323314	0.302220764	0	0.240853104	0.364023552	5.79267e-4
Blood	2	44	22	0.146747199	0.648734887	0.006976506	0.058059756	0.132510531	0.00697112
MLN	2	39	20	0.136	0.0642	0.42	0.224	0.0492	0.1
MLN	2	40	20	0.188	0.133	0.484	0.101	0.0262	0.0587
MLN	2	41	21	0.114	0.0799	0.443	0.148	0.0919	0.115
MLN	2	42	21	0.148	0.133	0.542	0.0883	0.022	0.058
MLN	2	43	22	0.111	0.1	0.423	0.155	0.0959	0.103
MLN	2	44	22	0.205	0.142	0.467	0.092	0.0242	0.0581
Blood	1	45	23	0.183143882	0.439043552	0.005017641	0.132381913	0.23754163	0.002871382
Blood	1	46	23	0.191638019	0.463343976	0.001312589	0.127494841	0.216052068	1.58507e-4
Blood	1	47	24	0.204747971	0.427355579	0.004847616	0.140542062	0.221526247	9.80526e-4
Blood	1	48	24	0.150248647	0.468130083	0.002855966	0.11652208	0.261984286	2.58938e-4
Blood	4	49	25	0.286702753	0.313921369	0.003931578	0.187045154	0.202467482	0.005931665
Blood	4	50	25	0.204334534	0.247017748	0.001997938	0.226561591	0.319819388	2.68802e-4
Blood	4	51	26	0.297881188	0.33190641	0.010464361	0.084917521	0.266986444	0.007844076
Blood	4	52	26	0.091228512	0.415879696	0.002191523	0.220527252	0.269862207	3.1081e-4
MLN	1	45	23	0.211	0.144	0.47	0.117	0.0107	0.0321
MLN	1	46	23	0.183	0.129	0.473	0.128	0.0404	0.0326
MLN	1	47	24	0.233	0.127	0.39	0.142	0.0196	0.0545
MLN	1	48	24	0.23	0.103	0.415	0.158	0.0329	0.0447
MLN	4	49	25	0.175	0.105	0.434	0.125	0.0367	0.108
MLN	4	50	25	0.142	0.0832	0.279	0.185	0.0848	0.219
MLN	4	51	26	0.125	0.149	0.535	0.0549	0.0282	0.0864
MLN	4	52	26	0.134	0.0603	0.295	0.292	0.0571	0.158
Blood	2	53	27	0.204432534	0.476553433	0.001572558	0.153528789	0.163403047	5.09639e-4
Blood	2	54	27	0.137785763	0.427021992	0.001480343	0.147063883	0.286272723	3.75297e-4
Blood	2	55	28	0.291618405	0.304141894	5.42685e-4	0.211856191	0.189661733	0.002179092
Blood	2	56	28	0.16196181	0.278538716	0.00160182	0.254440696	0.303199155	2.57803e-4
Blood	2	57	29	0.265123537	0.584982257	0.003591996	0.102235279	0.044066931	0
Blood	2	58	29	0.108365223	0.347884923	0.007534406	0.130784255	0.404193316	0.001237876
MLN	2	53	27	0.192	0.105	0.473	0.131	0.0262	0.0726
MLN	2	54	27	0.191	0.119	0.386	0.193	0.0441	0.0662
MLN	2	55	28	0.199	0.109	0.439	0.133	0.0295	0.0889
MLN	2	56	28	0.183	0.104	0.348	0.256	0.0421	0.0648
MLN	2	57	29	0.171	0.156	0.509	0.0926	0.0167	0.0549
MLN	2	58	29	0.175	0.107	0.477	0.121	0.0441	0.0774
Blood	1	59	30	0.458137409	0.214246612	0.001684329	0.264057449	0.060635414	0.001238788
Blood	1	60	30	0.306775675	0.243323872	0.001655264	0.28153780900000003	0.166486301	2.21079e-4
Blood	1	61	31	0.289950692	0.245839455	0.002474533	0.258852318	0.201637189	0.001245813
Blood	1	62	31	0.278848794	0.374641556	0.00223079	0.217777872	0.126318068	1.8292e-4
Blood	8	63	32	0.404480416	0.424454758	0.002996151	0.10655554	0.061513135	0
Blood	8	64	32	0.08135392	0.143969016	0.00329072	0.173074912	0.597612923	6.98509e-4
Blood	8	65	33	0.413845155	0.459341874	0.001749874	0.115968282	0.009094816	0
Blood	8	66	33	0.100710203	0.005168443	4.25386e-4	0.502206913	0.390506087	9.82967e-4
MLN	1	59	30	0.21	0.192	0.432	0.0901	0.022	0.0487
MLN	1	60	30	0.234	0.166	0.317	0.189	0.056	0.0292
MLN	1	61	31	0.2	0.149	0.409	0.145	0.0357	0.0583
MLN	1	62	31	0.214	0.183	0.426	0.125	0.0242	0.0234
MLN	8	63	32	0.369	0.192	0.296	0.0777	0.0212	0.0357
MLN	8	64	32	0.0955	0.0364	0.0953	0.364	0.184	0.214
MLN	8	65	33	0.39	0.195	0.223	0.104	0.0192	0.0608
MLN	8	66	33	0.0499	0.0075	0.0264	0.291	0.178	0.443
Blood	4	67	34	0.438858047	0.261326474	0.009302654	0.191601232	0.095945989	0.002965603
Blood	4	68	34	0.176815658	0.202355698	0.013988083	0.333626135	0.271728893	0.001485534
Blood	4	69	35	0.386415768	0.343315548	0.013450241	0.154620165	0.096830236	0.005368042
Blood	4	70	35	0.241430058	0.159843348	0.014943688	0.329185222	0.252990451	0.001607233
Blood	4	71	36	0.38378547	0.160654383	0.012941603	0.327636014	0.082794506	0.032188025
Blood	4	72	36	0.212506577	0.215790343	0.040577967	0.247786564	0.272924332	0.010414218
MLN	4	67	34	0.111	0.22	0.404	0.1	0.0733	0.089
MLN	4	68	34	0.0961	0.0941	0.339	0.135	0.171	0.163
MLN	4	69	35	0.141	0.206	0.441	0.0807	0.0565	0.0741
MLN	4	70	35	0.0983	0.0685	0.342	0.191	0.125	0.174
MLN	4	71	36	0.126	0.181	0.419	0.103	0.0689	0.098
MLN	4	72	36	0.121	0.0882	0.371	0.141	0.125	0.155
Blood	0	81	0	0.674521497	0.324986162	4.92341e-4	0	0	0
Blood	0	82	0	0.71932119	0.280037009	6.41801e-4	0	0	0
Blood	0	83	0	0.70581176	0.29092595	0.003262289	0	0	0
Blood	0	84	0	0.665994652	0.334005348	0	0	0	0
Blood	0	85	0	0.71520994	0.28479006	0	0	0	0
MLN	0	81	0	0.339	0.266	0.392	0	0	0
MLN	0	82	0	0.325	0.159	0.524	0	0	0
MLN	0	83	0	0.384	0.171	0.446	0	0	0
MLN	0	84	0	0.34	0.211	0.447	0	0	0
MLN	0	85	0	0.29	0.257	0.454	0	0	0
Blood	0	86	0	0.434	0.561	0.0029	0	0	0
Blood	0	87	0	0.448	0.547	0.0016	0	0	0
Blood	0	88	0	0.509	0.477	0.0085	0	0	0
MLN	0	86	0	0.496	0.114	0.39	0	0	0
MLN	0	87	0	0.467	0.108	0.427	0	0	0
MLN	0	88	0	0.454	0.119	0.427	0	0	0
Blood	0	89	0	0.403	0.581	0.0074	0	0	0
Blood	0	90	0	0.384	0.603	0.0072	0	0	0
Blood	0	91	0	0.661	0.327	0.0048	0	0	0
MLN	0	89	0	0.392	0.141	0.467	0	0	0
MLN	0	90	0	0.355	0.133	0.514	0	0	0
MLN	0	91	0	0.373	0.229	0.396	0	0	0
Blood	0	92	0	0.595	0.408	0.0064	0	0	0
Blood	0	93	0	0.68	0.33	0.001	0	0	0
Blood	0	94	0	0.671	0.339	0.0038	0	0	0
Blood	0	95	0	0.841	0.17	0.0051	0	0	0
MLN	0	92	0	0.403	0.134	0.473	0	0	0
MLN	0	93	0	0.534	0.0826	0.392	0	0	0
MLN	0	94	0	0.389	0.186	0.437	0	0	0
MLN	0	95	0	0.394	0.171	0.449	0	0	0
