## Supplementary resource 1 for "Probabilistic migration events drive transient tissue residency of lymphocytes during homeostasis": Treg_parabiosis_data_muscle.csv

tissue	week	mouse	pair	host.treg.naive	host.treg.activ	host.treg.cd69p	donor.treg.naive	donor.treg.activ	donor.treg.cd69p
Muscle	0	73	0	0.314	0.376	0.31	0	0	0
Muscle	0	74	0	0.128	0.423	0.439	0	0	0
Muscle	0	75	0	0.234	0.349	0.415	0	0	0
Muscle	0	76	0	0.111	0.544	0.344	0	0	0
Muscle	0	77	0	0.188	0.392	0.423	0	0	0
Muscle	0	78	0	0.225	0.319	0.456	0	0	0
Muscle	0	79	0	0.178	0.362	0.459	0	0	0
Muscle	0	80	0	0.263	0.318	0.42	0	0	0
Blood	0	73	0	0.760558908	0.238170848	0.001270245	0	0	0
Blood	0	74	0	0.624918884	0.375081116	0	0	0	0
Blood	0	75	0	0.614330057	0.383471288	0.002198655	0	0	0
Blood	0	76	0	0.744565217	0.25310559	0.002329193	0	0	0
Blood	0	77	0	0.674945625	0.324142286	9.12089e-4	0	0	0
Blood	0	78	0	0.676290306	0.323709694	0	0	0	0
Blood	0	79	0	0.708048319	0.288167661	0.00378402	0	0	0
Blood	0	80	0	0.612348822	0.387651178	0	0	0	0
Blood	4	1	1	0.264138139	0.254778914	0.001299892	0.243729792	0.236053263	0
Blood	4	2	1	0.265950888	0.205486032	8.97525e-4	0.300228954	0.226488509	9.48091e-4
Blood	4	3	2	0.334607744	0.279249845	0.001107158	0.199833297	0.185201957	0
Blood	4	4	2	0.16600594	0.235543537	6.43122e-4	0.257133064	0.340446574	2.27764e-4
Blood	4	5	3	0.355941916	0.246560784	0.002175536	0.223028383	0.171225691	0.001067689
Blood	4	6	3	0.225708493	0.252121189	0.002161039	0.331166117	0.18834092	5.02242e-4
Blood	4	7	4	0.268339201	0.306426055	0.002308294	0.195932506	0.22470877	0.002285174
Blood	4	8	4	0.195943127	0.292445117	0.001126673	0.226018638	0.283290329	0.001176115
Blood	1	9	5	0.266787478	0.360575	0.006907324	0.16780304	0.197049757	8.77402e-4
Blood	1	10	5	0.248450899	0.389965458	0.001856978	0.186433584	0.173091142	2.0194e-4
Blood	1	11	6	0.388156134	0.387373561	0.006651869	0.122196142	0.095622293	0
Blood	1	12	6	0.159241228	0.356102552	0	0.217794616	0.266409486	4.52118e-4
Muscle	4	1	1	0.0076	0.42	0.153	0	0.313	0.115
Muscle	4	2	1	0.0118	0.271	0.212	0	0.341	0.153
Muscle	4	3	2	0.0196	0.284	0.301	0.0103	0.222	0.161
Muscle	4	4	2	0.0207	0.275	0.311	0	0.197	0.192
Muscle	4	5	3	0.0314	0.252	0.44	0.0126	0.138	0.126
Muscle	4	6	3	0.0229	0.565	0.282	0.0076	0.0992	0.0153
Muscle	4	7	4	0.0105	0.212	0.332	0.0093	0.173	0.258
Muscle	4	8	4	0.0114	0.236	0.323	0.0038	0.179	0.247
Muscle	1	9	5	0.0265	0.556	0.238	0	0.139	0.0331
Muscle	1	10	5	0.029	0.364	0.393	0.0158	0.153	0.0396
Muscle	1	11	6	0.0177	0.456	0.332	0.0133	0.119	0.0619
Muscle	1	12	6	0.0182	0.382	0.396	0.0109	0.135	0.0509
Blood	8	13	7	0.464413084	0.307037222	0	0.170498072	0.057823073	2.2855e-4
Blood	8	14	7	0.153477992	0.137460365	4.07721e-4	0.237996435	0.470309372	3.48114e-4
Blood	8	15	8	0.411700753	0.31058127	0	0.16885253	0.108865447	0
Blood	8	16	8	0.254780932	0.139833256	6.32015e-4	0.349642099	0.25467011	4.4159e-4
Blood	8	17	9	0.301682634	0.298665808	0.002413461	0.21093343	0.186304668	0
Blood	8	18	9	0.285527476	0.183620466	5.16579e-4	0.319440845	0.210661155	2.33478e-4
Muscle	8	13	7	0.0619	0.402	0.325	0.0309	0.16	0.191
Muscle	8	14	7	0.0616	0.145	0.207	0.0939	0.335	0.242
Muscle	8	15	8	0.0284	0.511	0.262	0.0284	0.121	0.149
Muscle	8	16	8	0.112	0.125	0.238	0.102	0.219	0.3
Muscle	8	17	9	0.135	0.349	0.238	0.0476	0.143	0.19
Muscle	8	18	9	0.0133	0.307	0.32	0.0133	0.147	0.107
Blood	12	19	10	0.274709849	0.321626587	0.01864323	0.25167746	0.126608386	0.006734489
Blood	12	20	10	0.365197251	0.132708291	0	0.287975564	0.213464404	6.5449e-4
Blood	12	21	11	0.450851867	0.274431571	5.08207e-4	0.166627762	0.107059023	5.2157e-4
Blood	12	22	11	0.279371302	0.063807026	0.001000218	0.520446338	0.135197914	1.77201e-4
Blood	12	23	12	0.458525862	0.375771655	0.008106535	0.072966924	0.084629025	0
Blood	12	24	12	0.137567645	0.061805753	0	0.539185718	0.260766902	6.73982e-4
Blood	12	25	13	0.479455646	0.13875719	9.91123e-4	0.279885091	0.100910951	0
Blood	12	26	13	0.277725859	0.10601983	4.99369e-4	0.461569708	0.154061985	1.2325e-4
Muscle	12	19	10	0.0561	0.346	0.364	0.028	0.0748	0.028
Muscle	12	22	11	0	0.114	0.114	0	0.4	0.257
Muscle	12	24	12	0	0.0217	0.0435	0.0435	0.478	0.261
Muscle	12	25	13	0.0156	0.344	0.266	0	0.125	0.0938
Muscle	12	26	13	0.0179	0.0661	0.0626	0.0349	0.223	0.274
Blood	12	27	14	0.270388453	0.232624702	8.55978e-4	0.224679879	0.268822283	0.002628705
Blood	12	28	14	0.25584277	0.152277616	0.001023371	0.420708816	0.169821984	3.25443e-4
Blood	12	29	15	0.465862232	0.140912696	5.10201e-4	0.294536154	0.098178718	0
Blood	12	30	15	0.291550249	0.183886268	0.001000418	0.312324679	0.210661948	5.76438e-4
Blood	12	31	16	0.525751903	0.129466406	0.001511537	0.262127334	0.080628172	5.14648e-4
Blood	12	32	16	0.121229299	0.334298976	0.003719535	0.147559738	0.392769303	4.23149e-4
Muscle	12	27	14	0.0976	0.195	0.146	0.122	0.244	0.146
Muscle	12	28	14	0	0.239	0.283	0	0.304	0.109
Muscle	12	29	15	0.108	0.266	0.28	0.0564	0.153	0.108
Muscle	12	30	15	0	0.371	0.32	0.0412	0.206	0.0515
Muscle	12	31	16	0.0928	0.222	0.305	0.0381	0.126	0.197
Muscle	12	32	16	0.0644	0.159	0.305	0.0903	0.191	0.15
Blood	8	33	17	0.436904333	0.256307947	0.001250283	0.197071647	0.10846579	0
Blood	8	34	17	0.168462953	0.101077772	0	0.462158636	0.267642501	6.58137e-4
Blood	8	35	18	0.354036755	0.16814135	0	0.215519227	0.261394716	9.07952e-4
Blood	8	36	18	0.209265268	0.141850953	0	0.513659123	0.134900376	3.2428e-4
Blood	8	37	19	0.497235535	0.124776797	0.001497322	0.149090177	0.227400169	0
Blood	8	38	19	0.163364597	0.09258182	4.61627e-4	0.607098869	0.136150849	3.42237e-4
Muscle	8	33	17	0.0087	0.173	0.368	0	0.0779	0.251
Muscle	8	34	17	0.0064	0.0955	0.108	0.0255	0.306	0.293
Muscle	8	35	18	0.0869	0.303	0.19	0.0473	0.163	0.172
Muscle	8	36	18	0.0235	0.133	0.15	0.0705	0.23	0.364
Muscle	8	37	19	0.0645	0.151	0.0215	0.0323	0.312	0.226
Muscle	8	38	19	0	0.12	0.02	0	0.42	0.38
Blood	2	39	20	0.303330482	0.175561051	0.007753946	0.411961622	0.101192568	2.0033e-4
Blood	2	40	20	0.471585541	0.257428499	0.004840536	0.179630198	0.083561307	0.002953919
Blood	2	41	21	0.198767156	0.292450429	0.004560244	0.227895882	0.276007235	3.19054e-4
Blood	2	42	21	0.397781016	0.31279728	0.0033565	0.19681286	0.089252343	0
Blood	2	43	22	0.092323314	0.302220764	0	0.240853104	0.364023552	5.79267e-4
Blood	2	44	22	0.146747199	0.648734887	0.006976506	0.058059756	0.132510531	0.00697112
Muscle	2	39	20	0.0433	0.21	0.377	0.06	0.163	0.133
Muscle	2	40	20	0.0092	0.335	0.485	0.0069	0.0785	0.0624
Muscle	2	41	21	0.0357	0.234	0.264	0.0275	0.266	0.159
Muscle	2	43	22	0.0702	0.244	0.272	0.0841	0.177	0.128
Muscle	2	44	22	0.093	0.364	0.296	0.0362	0.103	0.0966
Blood	1	45	23	0.183143882	0.439043552	0.005017641	0.132381913	0.23754163	0.002871382
Blood	1	46	23	0.191638019	0.463343976	0.001312589	0.127494841	0.216052068	1.58507e-4
Blood	1	47	24	0.204747971	0.427355579	0.004847616	0.140542062	0.221526247	9.80526e-4
Blood	1	48	24	0.150248647	0.468130083	0.002855966	0.11652208	0.261984286	2.58938e-4
Blood	4	49	25	0.286702753	0.313921369	0.003931578	0.187045154	0.202467482	0.005931665
Blood	4	50	25	0.204334534	0.247017748	0.001997938	0.226561591	0.319819388	2.68802e-4
Blood	4	51	26	0.297881188	0.33190641	0.010464361	0.084917521	0.266986444	0.007844076
Blood	4	52	26	0.091228512	0.415879696	0.002191523	0.220527252	0.269862207	3.1081e-4
Muscle	1	45	23	0.154	0.38	0.238	0.0747	0.093	0.0526
Muscle	1	46	23	0.139	0.329	0.321	0.0407	0.0974	0.0666
Muscle	1	47	24	0.162	0.465	0.142	0.0394	0.123	0.0599
Muscle	1	48	24	0.104	0.326	0.379	0.0276	0.0862	0.0676
Muscle	4	49	25	0	0.273	0.121	0.0303	0.242	0.182
Muscle	4	50	25	0.0459	0.205	0.258	0.0602	0.223	0.204
Muscle	4	51	26	0.0551	0.274	0.351	0.0346	0.133	0.14
Muscle	4	52	26	0.0487	0.229	0.419	0.0586	0.109	0.124
Blood	2	53	27	0.204432534	0.476553433	0.001572558	0.153528789	0.163403047	5.09639e-4
Blood	2	54	27	0.137785763	0.427021992	0.001480343	0.147063883	0.286272723	3.75297e-4
Blood	2	55	28	0.291618405	0.304141894	5.42685e-4	0.211856191	0.189661733	0.002179092
Blood	2	56	28	0.16196181	0.278538716	0.00160182	0.254440696	0.303199155	2.57803e-4
Blood	2	57	29	0.265123537	0.584982257	0.003591996	0.102235279	0.044066931	0
Blood	2	58	29	0.108365223	0.347884923	0.007534406	0.130784255	0.404193316	0.001237876
Muscle	2	53	27	0.0601	0.287	0.404	0.0511	0.0936	0.0996
Muscle	2	54	27	0.0356	0.304	0.304	0.0158	0.198	0.142
Muscle	2	55	28	0.0073	0.3	0.38	0.0073	0.136	0.165
Muscle	2	56	28	0.105	0.269	0.3	0.074	0.133	0.116
Muscle	2	57	29	0.0267	0.332	0.384	0.0312	0.0964	0.128
Muscle	2	58	29	0.0665	0.284	0.305	0.0343	0.186	0.12
Blood	1	59	30	0.458137409	0.214246612	0.001684329	0.264057449	0.060635414	0.001238788
Blood	1	60	30	0.306775675	0.243323872	0.001655264	0.28153780900000003	0.166486301	2.21079e-4
Blood	1	61	31	0.289950692	0.245839455	0.002474533	0.258852318	0.201637189	0.001245813
Blood	1	62	31	0.278848794	0.374641556	0.00223079	0.217777872	0.126318068	1.8292e-4
Blood	8	63	32	0.404480416	0.424454758	0.002996151	0.10655554	0.061513135	0
Blood	8	64	32	0.08135392	0.143969016	0.00329072	0.173074912	0.597612923	6.98509e-4
Blood	8	65	33	0.413845155	0.459341874	0.001749874	0.115968282	0.009094816	0
Blood	8	66	33	0.100710203	0.005168443	4.25386e-4	0.502206913	0.390506087	9.82967e-4
Muscle	1	59	30	0.0228	0.327	0.339	0.0155	0.047	0.0295
Muscle	1	60	30	0.0971	0.337	0.235	0.0193	0.104	0.0393
Muscle	1	61	31	0.0257	0.32	0.207	0.0352	0.167	0.0759
Muscle	1	62	31	0.0407	0.116	0.167	0.0482	0.173	0.293
Muscle	8	63	32	0.048	0.289	0.435	0.016	0.0274	0.0343
Muscle	8	64	32	0.0122	0.0735	0.0857	0.0531	0.229	0.339
Muscle	8	65	33	0.0413	0.171	0.567	0.0085	0.0231	0.0802
Muscle	8	66	33	0.036	0.0125	0.0187	0.126	0.241	0.481
Blood	4	67	34	0.438858047	0.261326474	0.009302654	0.191601232	0.095945989	0.002965603
Blood	4	68	34	0.176815658	0.202355698	0.013988083	0.333626135	0.271728893	0.001485534
Blood	4	69	35	0.386415768	0.343315548	0.013450241	0.154620165	0.096830236	0.005368042
Blood	4	70	35	0.241430058	0.159843348	0.014943688	0.329185222	0.252990451	0.001607233
Blood	4	71	36	0.38378547	0.160654383	0.012941603	0.327636014	0.082794506	0.032188025
Blood	4	72	36	0.212506577	0.215790343	0.040577967	0.247786564	0.272924332	0.010414218
Muscle	4	67	34	0.0259	0.395	0.372	0.0376	0.118	0.0518
Muscle	4	68	34	0.0362	0.217	0.319	0.0362	0.145	0.217
Muscle	4	69	35	0.0122	0.389	0.469	0.0162	0.0751	0.0406
Muscle	4	70	35	0.0462	0.123	0.289	0.0548	0.211	0.269
Muscle	4	71	36	0.0348	0.27	0.431	0.0268	0.108	0.121
Muscle	4	72	36	0.0107	0.273	0.353	0.016	0.193	0.15
Blood	0	81	0	0.674521497	0.324986162	4.92341e-4	0	0	0
Blood	0	82	0	0.71932119	0.280037009	6.41801e-4	0	0	0
Blood	0	83	0	0.70581176	0.29092595	0.003262289	0	0	0
Blood	0	84	0	0.665994652	0.334005348	0	0	0	0
Blood	0	85	0	0.71520994	0.28479006	0	0	0	0
Muscle	0	87	0	0.262	0.295	0.443	0	0	0
Muscle	0	88	0	0.271	0.228	0.504	0	0	0
Muscle	0	86	0	0.213	0.267	0.521	0	0	0
Blood	0	86	0	0.434	0.561	0.0029	0	0	0
Blood	0	87	0	0.448	0.547	0.0016	0	0	0
Blood	0	88	0	0.509	0.477	0.0085	0	0	0
Blood	0	89	0	0.403	0.581	0.0074	0	0	0
Blood	0	90	0	0.384	0.603	0.0072	0	0	0
Blood	0	91	0	0.661	0.327	0.0048	0	0	0
Blood	0	92	0	0.595	0.408	0.0064	0	0	0
Blood	0	93	0	0.68	0.33	0.001	0	0	0
Blood	0	94	0	0.671	0.339	0.0038	0	0	0
Blood	0	95	0	0.841	0.17	0.0051	0	0	0
Muscle	0	92	0	0.0758	0.652	0.273	0	0	0
Muscle	0	94	0	0.0724	0.592	0.349	0	0	0
Muscle	0	95	0	0.0102	0.193	0.799	0	0	0
