## Supplementary resource 1 for "Probabilistic migration events drive transient tissue residency of lymphocytes during homeostasis": Treg_parabiosis_data_pancreas.csv

tissue	week	mouse	pair	host.treg.naive	host.treg.activ	host.treg.cd69p	donor.treg.naive	donor.treg.activ	donor.treg.cd69p
Blood	0	73	0	0.760558908	0.238170848	0.001270245	0	0	0
Blood	0	74	0	0.624918884	0.375081116	0	0	0	0
Blood	0	75	0	0.614330057	0.383471288	0.002198655	0	0	0
Blood	0	76	0	0.744565217	0.25310559	0.002329193	0	0	0
Blood	0	77	0	0.674945625	0.324142286	9.12089e-4	0	0	0
Blood	0	78	0	0.676290306	0.323709694	0	0	0	0
Blood	0	79	0	0.708048319	0.288167661	0.00378402	0	0	0
Blood	0	80	0	0.612348822	0.387651178	0	0	0	0
Pancreas	0	73	0	0.0713	0.536	0.395	0	0	0
Pancreas	0	74	0	0.0563	0.662	0.282	0	0	0
Pancreas	0	75	0	0.0328	0.754	0.213	0	0	0
Pancreas	0	76	0	0	0.822	0.178	0	0	0
Pancreas	0	78	0	0.0033	0.624	0.372	0	0	0
Pancreas	0	79	0	0.0444	0.733	0.222	0	0	0
Pancreas	0	80	0	0	0.791	0.209	0	0	0
Blood	4	1	1	0.264138139	0.254778914	0.001299892	0.243729792	0.236053263	0
Blood	4	2	1	0.265950888	0.205486032	8.97525e-4	0.300228954	0.226488509	9.48091e-4
Blood	4	3	2	0.334607744	0.279249845	0.001107158	0.199833297	0.185201957	0
Blood	4	4	2	0.16600594	0.235543537	6.43122e-4	0.257133064	0.340446574	2.27764e-4
Blood	4	5	3	0.355941916	0.246560784	0.002175536	0.223028383	0.171225691	0.001067689
Blood	4	6	3	0.225708493	0.252121189	0.002161039	0.331166117	0.18834092	5.02242e-4
Blood	4	7	4	0.268339201	0.306426055	0.002308294	0.195932506	0.22470877	0.002285174
Blood	4	8	4	0.195943127	0.292445117	0.001126673	0.226018638	0.283290329	0.001176115
Blood	1	9	5	0.266787478	0.360575	0.006907324	0.16780304	0.197049757	8.77402e-4
Blood	1	10	5	0.248450899	0.389965458	0.001856978	0.186433584	0.173091142	2.0194e-4
Blood	1	11	6	0.388156134	0.387373561	0.006651869	0.122196142	0.095622293	0
Blood	1	12	6	0.159241228	0.356102552	0	0.217794616	0.266409486	4.52118e-4
Pancreas	4	1	1	0.0221	0.404	0.224	0.0295	0.231	0.0832
Pancreas	4	2	1	0.0077	0.292	0.309	0.0192	0.294	0.0768
Pancreas	4	3	2	0	0.392	0.399	0.007	0.0944	0.105
Pancreas	4	4	2	0.0069	0.412	0.302	0.0045	0.194	0.0784
Pancreas	4	5	3	0.0061	0.449	0.293	0.002	0.181	0.0648
Pancreas	4	6	3	0.0018	0.459	0.299	0.008	0.159	0.07
Pancreas	4	7	4	0	0.442	0.186	0	0.231	0.141
Pancreas	4	8	4	0.0111	0.335	0.269	0.0111	0.249	0.125
Pancreas	1	9	5	0.0082	0.414	0.398	0.0101	0.138	0.0302
Pancreas	1	10	5	0.0261	0.302	0.183	0.0163	0.288	0.183
Pancreas	1	11	6	0.0256	0.569	0.304	0.0085	0.0712	0.019
Pancreas	1	12	6	0.014	0.392	0.329	0.015	0.208	0.0412
Blood	8	13	7	0.464413084	0.307037222	0	0.170498072	0.057823073	2.2855e-4
Blood	8	14	7	0.153477992	0.137460365	4.07721e-4	0.237996435	0.470309372	3.48114e-4
Blood	8	15	8	0.411700753	0.31058127	0	0.16885253	0.108865447	0
Blood	8	16	8	0.254780932	0.139833256	6.32015e-4	0.349642099	0.25467011	4.4159e-4
Blood	8	17	9	0.301682634	0.298665808	0.002413461	0.21093343	0.186304668	0
Blood	8	18	9	0.285527476	0.183620466	5.16579e-4	0.319440845	0.210661155	2.33478e-4
Pancreas	8	13	7	0.0163	0.42	0.32	0.0114	0.157	0.168
Pancreas	8	14	7	0.0087	0.165	0.174	0.0087	0.548	0.157
Pancreas	8	15	8	0.0208	0.472	0.251	0.0208	0.163	0.184
Pancreas	8	16	8	0.0107	0.196	0.207	0.025	0.432	0.225
Pancreas	8	17	9	0.0251	0.358	0.298	0.043	0.16	0.204
Pancreas	8	18	9	0.0075	0.336	0.343	0.0149	0.373	0.0746
Blood	12	19	10	0.274709849	0.321626587	0.01864323	0.25167746	0.126608386	0.006734489
Blood	12	20	10	0.365197251	0.132708291	0	0.287975564	0.213464404	6.5449e-4
Blood	12	21	11	0.450851867	0.274431571	5.08207e-4	0.166627762	0.107059023	5.2157e-4
Blood	12	22	11	0.279371302	0.063807026	0.001000218	0.520446338	0.135197914	1.77201e-4
Blood	12	23	12	0.458525862	0.375771655	0.008106535	0.072966924	0.084629025	0
Blood	12	24	12	0.137567645	0.061805753	0	0.539185718	0.260766902	6.73982e-4
Blood	12	25	13	0.479455646	0.13875719	9.91123e-4	0.279885091	0.100910951	0
Blood	12	26	13	0.277725859	0.10601983	4.99369e-4	0.461569708	0.154061985	1.2325e-4
Pancreas	12	19	10	0.0273	0.491	0.1	0.0636	0.236	0
Pancreas	12	21	11	0.0176	0.423	0.323	0.0114	0.105	0.0299
Pancreas	12	25	13	0.0217	0.478	0.087	0.0217	0.087	0.0217
Blood	12	27	14	0.270388453	0.232624702	8.55978e-4	0.224679879	0.268822283	0.002628705
Blood	12	28	14	0.25584277	0.152277616	0.001023371	0.420708816	0.169821984	3.25443e-4
Blood	12	29	15	0.465862232	0.140912696	5.10201e-4	0.294536154	0.098178718	0
Blood	12	30	15	0.291550249	0.183886268	0.001000418	0.312324679	0.210661948	5.76438e-4
Blood	12	31	16	0.525751903	0.129466406	0.001511537	0.262127334	0.080628172	5.14648e-4
Blood	12	32	16	0.121229299	0.334298976	0.003719535	0.147559738	0.392769303	4.23149e-4
Pancreas	12	27	14	0.013	0.33	0.181	0.0163	0.291	0.148
Pancreas	12	28	14	0.0067	0.383	0.121	0	0.208	0.101
Pancreas	12	29	15	0.0352	0.431	0.202	0.0301	0.207	0.0713
Pancreas	12	30	15	0.0094	0.278	0.123	0.0047	0.321	0.0472
Pancreas	12	31	16	0.0158	0.414	0.235	0.0084	0.232	0.0792
Pancreas	12	32	16	0.017	0.455	0.108	0	0.284	0.0341
Blood	8	33	17	0.436904333	0.256307947	0.001250283	0.197071647	0.10846579	0
Blood	8	34	17	0.168462953	0.101077772	0	0.462158636	0.267642501	6.58137e-4
Blood	8	35	18	0.354036755	0.16814135	0	0.215519227	0.261394716	9.07952e-4
Blood	8	36	18	0.209265268	0.141850953	0	0.513659123	0.134900376	3.2428e-4
Blood	8	37	19	0.497235535	0.124776797	0.001497322	0.149090177	0.227400169	0
Blood	8	38	19	0.163364597	0.09258182	4.61627e-4	0.607098869	0.136150849	3.42237e-4
Pancreas	8	33	17	0.0155	0.383	0.122	0.0124	0.27	0.171
Pancreas	8	34	17	0.0071	0.123	0.0451	0.0322	0.491	0.293
Pancreas	8	35	18	0.0237	0.313	0.117	0.0146	0.299	0.201
Pancreas	8	36	18	0.0185	0.222	0.0672	0.037	0.424	0.202
Pancreas	8	37	19	0.0054	0.2	0.0336	0.0094	0.34	0.326
Pancreas	8	38	19	0.0097	0.187	0.0854	0.0206	0.469	0.215
Blood	2	39	20	0.303330482	0.175561051	0.007753946	0.411961622	0.101192568	2.0033e-4
Blood	2	40	20	0.471585541	0.257428499	0.004840536	0.179630198	0.083561307	0.002953919
Blood	2	41	21	0.198767156	0.292450429	0.004560244	0.227895882	0.276007235	3.19054e-4
Blood	2	42	21	0.397781016	0.31279728	0.0033565	0.19681286	0.089252343	0
Blood	2	43	22	0.092323314	0.302220764	0	0.240853104	0.364023552	5.79267e-4
Blood	2	44	22	0.146747199	0.648734887	0.006976506	0.058059756	0.132510531	0.00697112
Pancreas	2	39	20	0.0083	0.406	0.372	0.0139	0.153	0.0278
Pancreas	2	40	20	0.0222	0.531	0.27	0.0134	0.124	0.0333
Pancreas	2	41	21	0.0031	0.342	0.283	0.0062	0.234	0.105
Pancreas	2	42	21	0	0.598	0.277	0.0074	0.0923	0.0221
Pancreas	2	43	22	0.0396	0.459	0.245	0.0211	0.194	0.0383
Pancreas	2	44	22	0.0367	0.621	0.216	0.0149	0.0894	0.0189
Blood	1	45	23	0.183143882	0.439043552	0.005017641	0.132381913	0.23754163	0.002871382
Blood	1	46	23	0.191638019	0.463343976	0.001312589	0.127494841	0.216052068	1.58507e-4
Blood	1	47	24	0.204747971	0.427355579	0.004847616	0.140542062	0.221526247	9.80526e-4
Blood	1	48	24	0.150248647	0.468130083	0.002855966	0.11652208	0.261984286	2.58938e-4
Blood	4	49	25	0.286702753	0.313921369	0.003931578	0.187045154	0.202467482	0.005931665
Blood	4	50	25	0.204334534	0.247017748	0.001997938	0.226561591	0.319819388	2.68802e-4
Blood	4	51	26	0.297881188	0.33190641	0.010464361	0.084917521	0.266986444	0.007844076
Blood	4	52	26	0.091228512	0.415879696	0.002191523	0.220527252	0.269862207	3.1081e-4
Pancreas	1	45	23	0.018	0.457	0.269	0.0105	0.198	0.021
Pancreas	1	46	23	0.02	0.28	0.46	0	0.2	0.04
Pancreas	1	47	24	0.0479	0.495	0.27	0.025	0.129	0.0187
Pancreas	1	48	24	0	0.466	0.241	0.0172	0.19	0.0862
Pancreas	4	49	25	0.0131	0.444	0.248	0.0131	0.201	0.0555
Pancreas	4	50	25	0.0545	0.309	0.0727	0	0.418	0.0545
Pancreas	4	51	26	0	0.435	0.163	0.0109	0.25	0.087
Pancreas	4	52	26	0.0227	0.386	0.364	0	0.182	0.0227
Blood	2	53	27	0.204432534	0.476553433	0.001572558	0.153528789	0.163403047	5.09639e-4
Blood	2	54	27	0.137785763	0.427021992	0.001480343	0.147063883	0.286272723	3.75297e-4
Blood	2	55	28	0.291618405	0.304141894	5.42685e-4	0.211856191	0.189661733	0.002179092
Blood	2	56	28	0.16196181	0.278538716	0.00160182	0.254440696	0.303199155	2.57803e-4
Blood	2	57	29	0.265123537	0.584982257	0.003591996	0.102235279	0.044066931	0
Blood	2	58	29	0.108365223	0.347884923	0.007534406	0.130784255	0.404193316	0.001237876
Pancreas	2	53	27	0.0283	0.448	0.269	0.0377	0.16	0.0519
Pancreas	2	54	27	0.0585	0.422	0.292	0.0246	0.175	0.0246
Pancreas	2	55	28	0.0178	0.416	0.246	0.0356	0.21	0.0712
Pancreas	2	56	28	0.0478	0.382	0.281	0.0281	0.213	0.0478
Pancreas	2	57	29	0.0256	0.516	0.351	0.01	0.0768	0.0206
Pancreas	2	58	29	0.119	0.445	0.299	0.0257	0.0949	0.0158
Blood	1	59	30	0.458137409	0.214246612	0.001684329	0.264057449	0.060635414	0.001238788
Blood	1	60	30	0.306775675	0.243323872	0.001655264	0.28153780900000003	0.166486301	2.21079e-4
Blood	1	61	31	0.289950692	0.245839455	0.002474533	0.258852318	0.201637189	0.001245813
Blood	1	62	31	0.278848794	0.374641556	0.00223079	0.217777872	0.126318068	1.8292e-4
Blood	8	63	32	0.404480416	0.424454758	0.002996151	0.10655554	0.061513135	0
Blood	8	64	32	0.08135392	0.143969016	0.00329072	0.173074912	0.597612923	6.98509e-4
Blood	8	65	33	0.413845155	0.459341874	0.001749874	0.115968282	0.009094816	0
Blood	8	66	33	0.100710203	0.005168443	4.25386e-4	0.502206913	0.390506087	9.82967e-4
Pancreas	1	59	30	0.0707	0.313	0.308	0.0404	0.0859	0.0126
Pancreas	1	60	30	0.0451	0.376	0.353	0.0226	0.0677	0.015
Pancreas	1	61	31	0.0671	0.293	0.171	0.122	0.244	0.061
Pancreas	1	62	31	0.0403	0.452	0.286	0.0121	0.0806	0.0161
Pancreas	8	63	32	0.0924	0.448	0.28	0.0387	0.0849	0.015
Pancreas	8	64	32	0	0.0654	0.0967	0.0028	0.317	0.306
Pancreas	8	65	33	0.0145	0.488	0.256	0.008	0.0211	0.0117
Blood	4	67	34	0.438858047	0.261326474	0.009302654	0.191601232	0.095945989	0.002965603
Blood	4	68	34	0.176815658	0.202355698	0.013988083	0.333626135	0.271728893	0.001485534
Blood	4	69	35	0.386415768	0.343315548	0.013450241	0.154620165	0.096830236	0.005368042
Blood	4	70	35	0.241430058	0.159843348	0.014943688	0.329185222	0.252990451	0.001607233
Blood	4	71	36	0.38378547	0.160654383	0.012941603	0.327636014	0.082794506	0.032188025
Blood	4	72	36	0.212506577	0.215790343	0.040577967	0.247786564	0.272924332	0.010414218
Pancreas	4	67	34	0.0402	0.383	0.39	0.0329	0.108	0.046
Pancreas	4	68	34	0.0145	0.436	0.205	0.0169	0.263	0.0337
Pancreas	4	69	35	0.0306	0.5	0.302	0.0206	0.106	0.0403
Pancreas	4	70	35	0.0267	0.304	0.261	0.0144	0.309	0.08
Pancreas	4	71	36	0.0455	0.354	0.328	0.0565	0.134	0.083
Pancreas	4	72	36	0.0307	0.37	0.253	0.0132	0.253	0.0688
Blood	0	81	0	0.674521497	0.324986162	4.92341e-4	0	0	0
Blood	0	82	0	0.71932119	0.280037009	6.41801e-4	0	0	0
Blood	0	83	0	0.70581176	0.29092595	0.003262289	0	0	0
Blood	0	84	0	0.665994652	0.334005348	0	0	0	0
Blood	0	85	0	0.71520994	0.28479006	0	0	0	0
Pancreas	0	81	0	0.227	0.545	0.227	0	0	0
Pancreas	0	82	0	0.0225	0.541	0.428	0	0	0
Pancreas	0	85	0	0.0465	0.601	0.349	0	0	0
Pancreas	0	86	0	0.0772	0.48	0.441	0	0	0
Pancreas	0	87	0	0.0137	0.732	0.254	0	0	0
Pancreas	0	88	0	0.166	0.286	0.548	0	0	0
Blood	0	86	0	0.434	0.561	0.0029	0	0	0
Blood	0	87	0	0.448	0.547	0.0016	0	0	0
Blood	0	88	0	0.509	0.477	0.0085	0	0	0
Blood	0	89	0	0.403	0.581	0.0074	0	0	0
Blood	0	90	0	0.384	0.603	0.0072	0	0	0
Blood	0	91	0	0.661	0.327	0.0048	0	0	0
Pancreas	0	89	0	0.0333	0.6	0.367	0	0	0
Pancreas	0	90	0	0.182	0.651	0.167	0	0	0
Pancreas	0	91	0	0.0837	0.493	0.423	0	0	0
Blood	0	92	0	0.595	0.408	0.0064	0	0	0
Blood	0	93	0	0.68	0.33	0.001	0	0	0
Blood	0	94	0	0.671	0.339	0.0038	0	0	0
Blood	0	95	0	0.841	0.17	0.0051	0	0	0
Pancreas	0	92	0	0.0421	0.523	0.435	0	0	0
Pancreas	0	93	0	0.0833	0.597	0.319	0	0	0
Pancreas	0	94	0	0.0488	0.501	0.45	0	0	0
Pancreas	0	95	0	0.0614	0.478	0.461	0	0	0
