## Supplementary resource 1 for "Probabilistic migration events drive transient tissue residency of lymphocytes during homeostasis": Treg_parabiosis_data_pp.csv

tissue	week	mouse	pair	host.treg.naive	host.treg.activ	host.treg.cd69p	donor.treg.naive	donor.treg.activ	donor.treg.cd69p
PP	0	73	0	0.125	0.292	0.584	0	0	0
PP	0	74	0	0.0833	0.328	0.587	0	0	0
PP	0	75	0	0.0737	0.326	0.603	0	0	0
PP	0	77	0	0.0342	0.288	0.685	0	0	0
PP	0	78	0	0.0705	0.318	0.615	0	0	0
PP	0	79	0	0.106	0.292	0.6	0	0	0
PP	0	80	0	0.0283	0.261	0.713	0	0	0
Blood	0	73	0	0.760558908	0.238170848	0.001270245	0	0	0
Blood	0	74	0	0.624918884	0.375081116	0	0	0	0
Blood	0	75	0	0.614330057	0.383471288	0.002198655	0	0	0
Blood	0	76	0	0.744565217	0.25310559	0.002329193	0	0	0
Blood	0	77	0	0.674945625	0.324142286	9.12089e-4	0	0	0
Blood	0	78	0	0.676290306	0.323709694	0	0	0	0
Blood	0	79	0	0.708048319	0.288167661	0.00378402	0	0	0
Blood	0	80	0	0.612348822	0.387651178	0	0	0	0
Blood	4	1	1	0.264138139	0.254778914	0.001299892	0.243729792	0.236053263	0
Blood	4	2	1	0.265950888	0.205486032	8.97525e-4	0.300228954	0.226488509	9.48091e-4
Blood	4	3	2	0.334607744	0.279249845	0.001107158	0.199833297	0.185201957	0
Blood	4	4	2	0.16600594	0.235543537	6.43122e-4	0.257133064	0.340446574	2.27764e-4
Blood	4	5	3	0.355941916	0.246560784	0.002175536	0.223028383	0.171225691	0.001067689
Blood	4	6	3	0.225708493	0.252121189	0.002161039	0.331166117	0.18834092	5.02242e-4
Blood	4	7	4	0.268339201	0.306426055	0.002308294	0.195932506	0.22470877	0.002285174
Blood	4	8	4	0.195943127	0.292445117	0.001126673	0.226018638	0.283290329	0.001176115
Blood	1	9	5	0.266787478	0.360575	0.006907324	0.16780304	0.197049757	8.77402e-4
Blood	1	10	5	0.248450899	0.389965458	0.001856978	0.186433584	0.173091142	2.0194e-4
Blood	1	11	6	0.388156134	0.387373561	0.006651869	0.122196142	0.095622293	0
Blood	1	12	6	0.159241228	0.356102552	0	0.217794616	0.266409486	4.52118e-4
PP	4	1	1	0.0224	0.191	0.536	0.0243	0.104	0.118
PP	4	2	1	0.0436	0.155	0.474	0.0489	0.114	0.161
PP	4	3	2	0.0376	0.181	0.491	0.0376	0.101	0.149
PP	4	4	2	0.0282	0.142	0.504	0.0192	0.119	0.18
PP	4	5	3	0.0474	0.167	0.539	0.031	0.0757	0.133
PP	4	6	3	0.0317	0.175	0.476	0.022	0.143	0.148
PP	4	7	4	0.0364	0.238	0.424	0.0551	0.124	0.114
PP	4	8	4	0.014	0.185	0.444	0.0175	0.176	0.158
PP	1	9	5	0.0547	0.183	0.625	0.0458	0.0425	0.048
PP	1	10	5	0.0707	0.195	0.59	0.0413	0.0639	0.0344
PP	1	11	6	0.0997	0.182	0.598	0.0365	0.0443	0.0354
PP	1	12	6	0.0665	0.148	0.578	0.0695	0.0804	0.0487
Blood	8	13	7	0.464413084	0.307037222	0	0.170498072	0.057823073	2.2855e-4
Blood	8	14	7	0.153477992	0.137460365	4.07721e-4	0.237996435	0.470309372	3.48114e-4
Blood	8	15	8	0.411700753	0.31058127	0	0.16885253	0.108865447	0
Blood	8	16	8	0.254780932	0.139833256	6.32015e-4	0.349642099	0.25467011	4.4159e-4
Blood	8	17	9	0.301682634	0.298665808	0.002413461	0.21093343	0.186304668	0
Blood	8	18	9	0.285527476	0.183620466	5.16579e-4	0.319440845	0.210661155	2.33478e-4
PP	8	13	7	0.0413	0.109	0.646	0.0227	0.03	0.0527
PP	8	14	7	0.034	0.0559	0.0898	0.034	0.103	0.409
PP	8	15	8	0.0465	0.101	0.598	0.0273	0.034	0.0616
PP	8	16	8	0.04	0.04	0.0807	0.0323	0.0915	0.399
PP	8	17	9	0.0167	0.0848	0.658	0.0201	0.0413	0.0625
PP	8	18	9	0.0254	0.0437	0.0691	0.0213	0.063	0.367
Blood	12	19	10	0.274709849	0.321626587	0.01864323	0.25167746	0.126608386	0.006734489
Blood	12	20	10	0.365197251	0.132708291	0	0.287975564	0.213464404	6.5449e-4
Blood	12	21	11	0.450851867	0.274431571	5.08207e-4	0.166627762	0.107059023	5.2157e-4
Blood	12	22	11	0.279371302	0.063807026	0.001000218	0.520446338	0.135197914	1.77201e-4
Blood	12	23	12	0.458525862	0.375771655	0.008106535	0.072966924	0.084629025	0
Blood	12	24	12	0.137567645	0.061805753	0	0.539185718	0.260766902	6.73982e-4
Blood	12	25	13	0.479455646	0.13875719	9.91123e-4	0.279885091	0.100910951	0
Blood	12	26	13	0.277725859	0.10601983	4.99369e-4	0.461569708	0.154061985	1.2325e-4
PP	12	19	10	0.0129	0.0798	0.615	0.02	0.0587	0.127
PP	12	20	10	0.0114	0.0601	0.203	0.0114	0.0779	0.351
PP	12	21	11	0.0202	0.107	0.691	0.0105	0.0382	0.0674
PP	12	22	11	0.024	0.0628	0.26	0.0302	0.126	0.385
PP	12	23	12	0.0304	0.104	0.695	0.0079	0.0271	0.0899
PP	12	24	12	0.0072	0.0388	0.253	0.0245	0.158	0.45
PP	12	25	13	0.0692	0.104	0.483	0.034	0.0499	0.154
PP	12	26	13	0.0196	0.051	0.263	0.0528	0.0958	0.338
Blood	12	27	14	0.270388453	0.232624702	8.55978e-4	0.224679879	0.268822283	0.002628705
Blood	12	28	14	0.25584277	0.152277616	0.001023371	0.420708816	0.169821984	3.25443e-4
Blood	12	29	15	0.465862232	0.140912696	5.10201e-4	0.294536154	0.098178718	0
Blood	12	30	15	0.291550249	0.183886268	0.001000418	0.312324679	0.210661948	5.76438e-4
Blood	12	31	16	0.525751903	0.129466406	0.001511537	0.262127334	0.080628172	5.14648e-4
Blood	12	32	16	0.121229299	0.334298976	0.003719535	0.147559738	0.392769303	4.23149e-4
PP	12	27	14	0.0538	0.131	0.512	0.0355	0.0557	0.197
PP	12	28	14	0.068	0.0808	0.33	0.0833	0.148	0.274
PP	12	29	15	0.0479	0.129	0.521	0.0514	0.0507	0.18
PP	12	30	15	0.0428	0.0753	0.408	0.0373	0.108	0.319
PP	12	31	16	0.0302	0.146	0.5	0.0286	0.0557	0.227
PP	12	32	16	0.0525	0.0749	0.37	0.0534	0.139	0.29
Blood	8	33	17	0.436904333	0.256307947	0.001250283	0.197071647	0.10846579	0
Blood	8	34	17	0.168462953	0.101077772	0	0.462158636	0.267642501	6.58137e-4
Blood	8	35	18	0.354036755	0.16814135	0	0.215519227	0.261394716	9.07952e-4
Blood	8	36	18	0.209265268	0.141850953	0	0.513659123	0.134900376	3.2428e-4
Blood	8	37	19	0.497235535	0.124776797	0.001497322	0.149090177	0.227400169	0
Blood	8	38	19	0.163364597	0.09258182	4.61627e-4	0.607098869	0.136150849	3.42237e-4
PP	8	33	17	0.08	0.106	0.285	0.0486	0.0465	0.422
PP	8	34	17	0.0248	0.0439	0.185	0.0439	0.151	0.544
PP	8	35	18	0.0477	0.122	0.285	0.0473	0.0653	0.418
PP	8	36	18	0.0238	0.0496	0.154	0.0369	0.13	0.6
PP	8	37	19	0.0606	0.0729	0.135	0.0225	0.0492	0.632
PP	8	38	19	0.0137	0.0324	0.104	0.0402	0.152	0.653
Blood	2	39	20	0.303330482	0.175561051	0.007753946	0.411961622	0.101192568	2.0033e-4
Blood	2	40	20	0.471585541	0.257428499	0.004840536	0.179630198	0.083561307	0.002953919
Blood	2	41	21	0.198767156	0.292450429	0.004560244	0.227895882	0.276007235	3.19054e-4
Blood	2	42	21	0.397781016	0.31279728	0.0033565	0.19681286	0.089252343	0
Blood	2	43	22	0.092323314	0.302220764	0	0.240853104	0.364023552	5.79267e-4
Blood	2	44	22	0.146747199	0.648734887	0.006976506	0.058059756	0.132510531	0.00697112
PP	2	39	20	0.0565	0.0459	0.615	0.0871	0.0536	0.136
PP	2	40	20	0.0676	0.0921	0.701	0.0253	0.0245	0.0853
PP	2	41	21	0.0518	0.0482	0.635	0.0527	0.0648	0.142
PP	2	42	21	0.0486	0.133	0.701	0.0316	0.0347	0.0493
PP	2	43	22	0.036	0.0671	0.626	0.0935	0.0456	0.129
PP	2	44	22	0.0845	0.128	0.667	0.0353	0.0257	0.0582
Blood	1	45	23	0.183143882	0.439043552	0.005017641	0.132381913	0.23754163	0.002871382
Blood	1	46	23	0.191638019	0.463343976	0.001312589	0.127494841	0.216052068	1.58507e-4
Blood	1	47	24	0.204747971	0.427355579	0.004847616	0.140542062	0.221526247	9.80526e-4
Blood	1	48	24	0.150248647	0.468130083	0.002855966	0.11652208	0.261984286	2.58938e-4
Blood	4	49	25	0.286702753	0.313921369	0.003931578	0.187045154	0.202467482	0.005931665
Blood	4	50	25	0.204334534	0.247017748	0.001997938	0.226561591	0.319819388	2.68802e-4
Blood	4	51	26	0.297881188	0.33190641	0.010464361	0.084917521	0.266986444	0.007844076
Blood	4	52	26	0.091228512	0.415879696	0.002191523	0.220527252	0.269862207	3.1081e-4
PP	1	45	23	0.186	0.15	0.336	0.177	0.0708	0.0708
PP	1	46	23	0.195	0.26	0.377	0.104	0.0519	0.013
PP	1	48	24	0.0497	0.138	0.707	0.011	0.0387	0.0442
PP	4	49	25	0.0673	0.12	0.577	0.0505	0.0481	0.123
PP	4	50	25	0.125	0.0769	0.274	0.101	0.13	0.293
PP	4	51	26	0.0915	0.159	0.476	0.0654	0.0686	0.105
PP	4	52	26	0.0225	0.112	0.584	0.0337	0.135	0.112
Blood	2	53	27	0.204432534	0.476553433	0.001572558	0.153528789	0.163403047	5.09639e-4
Blood	2	54	27	0.137785763	0.427021992	0.001480343	0.147063883	0.286272723	3.75297e-4
Blood	2	55	28	0.291618405	0.304141894	5.42685e-4	0.211856191	0.189661733	0.002179092
Blood	2	56	28	0.16196181	0.278538716	0.00160182	0.254440696	0.303199155	2.57803e-4
Blood	2	57	29	0.265123537	0.584982257	0.003591996	0.102235279	0.044066931	0
Blood	2	58	29	0.108365223	0.347884923	0.007534406	0.130784255	0.404193316	0.001237876
PP	2	53	27	0.0582	0.136	0.619	0.0521	0.0402	0.0951
PP	2	54	27	0.068	0.142	0.587	0.0746	0.0675	0.0604
PP	2	55	28	0.0915	0.131	0.567	0.0591	0.0534	0.0991
PP	2	56	28	0.0814	0.147	0.539	0.104	0.0577	0.0706
PP	2	57	29	0.0607	0.164	0.665	0.0423	0.0235	0.0442
PP	2	58	29	0.0563	0.11	0.672	0.0423	0.046	0.0738
Blood	1	59	30	0.458137409	0.214246612	0.001684329	0.264057449	0.060635414	0.001238788
Blood	1	60	30	0.306775675	0.243323872	0.001655264	0.28153780900000003	0.166486301	2.21079e-4
Blood	1	61	31	0.289950692	0.245839455	0.002474533	0.258852318	0.201637189	0.001245813
Blood	1	62	31	0.278848794	0.374641556	0.00223079	0.217777872	0.126318068	1.8292e-4
Blood	8	63	32	0.404480416	0.424454758	0.002996151	0.10655554	0.061513135	0
Blood	8	64	32	0.08135392	0.143969016	0.00329072	0.173074912	0.597612923	6.98509e-4
Blood	8	65	33	0.413845155	0.459341874	0.001749874	0.115968282	0.009094816	0
Blood	8	66	33	0.100710203	0.005168443	4.25386e-4	0.502206913	0.390506087	9.82967e-4
PP	1	59	30	0.0875	0.192	0.593	0.053900000000000003	0.0314	0.037
PP	1	60	30	0.0753	0.215	0.577	0.0581	0.0512	0.0153
PP	1	61	31	0.0776	0.194	0.534	0.0584	0.0799	0.0516
PP	1	62	31	0.0654	0.219	0.626	0.0376	0.039	0.0125
PP	8	63	32	0.0905	0.225	0.559	0.0349	0.0297	0.0562
PP	8	64	32	0.04	0.0374	0.166	0.125	0.196	0.427
PP	8	65	33	0.108	0.204	0.499	0.0528	0.024	0.11
PP	8	66	33	0.025	0.0156	0.0183	0.168	0.238	0.532
Blood	4	67	34	0.438858047	0.261326474	0.009302654	0.191601232	0.095945989	0.002965603
Blood	4	68	34	0.176815658	0.202355698	0.013988083	0.333626135	0.271728893	0.001485534
Blood	4	69	35	0.386415768	0.343315548	0.013450241	0.154620165	0.096830236	0.005368042
Blood	4	70	35	0.241430058	0.159843348	0.014943688	0.329185222	0.252990451	0.001607233
Blood	4	71	36	0.38378547	0.160654383	0.012941603	0.327636014	0.082794506	0.032188025
Blood	4	72	36	0.212506577	0.215790343	0.040577967	0.247786564	0.272924332	0.010414218
PP	4	67	34	0.0413	0.171	0.602	0.0302	0.0655	0.0902
PP	4	68	34	0.0401	0.0957	0.401	0.0602	0.186	0.215
PP	4	69	35	0.0335	0.185	0.597	0.0244	0.0616	0.0972
PP	4	70	35	0.0331	0.077	0.448	0.0579	0.146	0.236
PP	4	71	36	0.0332	0.163	0.558	0.0495	0.0678	0.129
PP	4	72	36	0.0538	0.0853	0.495	0.0462	0.123	0.196
Blood	0	81	0	0.674521497	0.324986162	4.92341e-4	0	0	0
Blood	0	82	0	0.71932119	0.280037009	6.41801e-4	0	0	0
Blood	0	83	0	0.70581176	0.29092595	0.003262289	0	0	0
Blood	0	84	0	0.665994652	0.334005348	0	0	0	0
Blood	0	85	0	0.71520994	0.28479006	0	0	0	0
PP	0	81	0	0.159	0.19	0.651	0	0	0
PP	0	82	0	0.146	0.129	0.729	0	0	0
PP	0	83	0	0.172	0.209	0.627	0	0	0
PP	0	84	0	0.143	0.183	0.674	0	0	0
PP	0	85	0	0.115	0.2	0.685	0	0	0
Blood	0	86	0	0.434	0.561	0.0029	0	0	0
Blood	0	87	0	0.448	0.547	0.0016	0	0	0
Blood	0	88	0	0.509	0.477	0.0085	0	0	0
PP	0	86	0	0.184	0.25	0.565	0	0	0
PP	0	87	0	0.206	0.184	0.612	0	0	0
PP	0	88	0	0.164	0.171	0.665	0	0	0
Blood	0	89	0	0.403	0.581	0.0074	0	0	0
Blood	0	90	0	0.384	0.603	0.0072	0	0	0
Blood	0	91	0	0.661	0.327	0.0048	0	0	0
PP	0	89	0	0.111	0.158	0.733	0	0	0
PP	0	90	0	0.129	0.128	0.741	0	0	0
PP	0	91	0	0.162	0.19	0.647	0	0	0
Blood	0	92	0	0.595	0.408	0.0064	0	0	0
Blood	0	93	0	0.68	0.33	0.001	0	0	0
Blood	0	94	0	0.671	0.339	0.0038	0	0	0
Blood	0	95	0	0.841	0.17	0.0051	0	0	0
PP	0	92	0	0.165	0.193	0.653	0	0	0
PP	0	93	0	0.207	0.151	0.651	0	0	0
PP	0	94	0	0.054	0.237	0.721	0	0	0
PP	0	95	0	0.0726	0.247	0.691	0	0	0
