## Supplementary resource 1 for "Probabilistic migration events drive transient tissue residency of lymphocytes during homeostasis": Treg_parabiosis_data_skin.csv

tissue	week	mouse	pair	host.treg.naive	host.treg.activ	host.treg.cd69p	donor.treg.naive	donor.treg.activ	donor.treg.cd69p
Skin	0	73	0	0.0202	0.375	0.605	0	0	0
Skin	0	74	0	0.0718	0.55	0.378	0	0	0
Skin	0	75	0	0.0367	0.404	0.56	0	0	0
Skin	0	76	0	0.0333	0.453	0.513	0	0	0
Skin	0	77	0	0.0238	0.414	0.562	0	0	0
Skin	0	78	0	0.0319	0.457	0.511	0	0	0
Skin	0	79	0	0.0102	0.429	0.561	0	0	0
Skin	0	80	0	0.0101	0.377	0.613	0	0	0
Blood	0	73	0	0.760558908	0.238170848	0.001270245	0	0	0
Blood	0	74	0	0.624918884	0.375081116	0	0	0	0
Blood	0	75	0	0.614330057	0.383471288	0.002198655	0	0	0
Blood	0	76	0	0.744565217	0.25310559	0.002329193	0	0	0
Blood	0	77	0	0.674945625	0.324142286	9.12089e-4	0	0	0
Blood	0	78	0	0.676290306	0.323709694	0	0	0	0
Blood	0	79	0	0.708048319	0.288167661	0.00378402	0	0	0
Blood	0	80	0	0.612348822	0.387651178	0	0	0	0
Blood	4	1	1	0.264138139	0.254778914	0.001299892	0.243729792	0.236053263	0
Blood	4	2	1	0.265950888	0.205486032	8.97525e-4	0.300228954	0.226488509	9.48091e-4
Blood	4	3	2	0.334607744	0.279249845	0.001107158	0.199833297	0.185201957	0
Blood	4	4	2	0.16600594	0.235543537	6.43122e-4	0.257133064	0.340446574	2.27764e-4
Blood	4	5	3	0.355941916	0.246560784	0.002175536	0.223028383	0.171225691	0.001067689
Blood	4	6	3	0.225708493	0.252121189	0.002161039	0.331166117	0.18834092	5.02242e-4
Blood	4	7	4	0.268339201	0.306426055	0.002308294	0.195932506	0.22470877	0.002285174
Blood	4	8	4	0.195943127	0.292445117	0.001126673	0.226018638	0.283290329	0.001176115
Blood	1	9	5	0.266787478	0.360575	0.006907324	0.16780304	0.197049757	8.77402e-4
Blood	1	10	5	0.248450899	0.389965458	0.001856978	0.186433584	0.173091142	2.0194e-4
Blood	1	11	6	0.388156134	0.387373561	0.006651869	0.122196142	0.095622293	0
Blood	1	12	6	0.159241228	0.356102552	0	0.217794616	0.266409486	4.52118e-4
Skin	4	1	1	0.0099	0.257	0.525	0.005	0.0891	0.109
Skin	4	2	1	0.0062	0.136	0.5	0	0.173	0.185
Skin	4	3	2	0.0047	0.235	0.479	0.0047	0.113	0.164
Skin	4	4	2	0.0192	0.0769	0.577	0	0.25	0.0769
Skin	4	5	3	0	0.321	0.432	0	0.123	0.123
Skin	4	6	3	0	0.173	0.491	0	0.127	0.209
Skin	4	7	4	0	0.506	0.235	0.0123	0.136	0.111
Skin	1	9	5	0.0034	0.51	0.272	0.0067	0.141	0.0671
Skin	1	10	5	0.0204	0.571	0.306	0	0.102	0
Skin	1	12	6	0.0157	0.476	0.277	0.0209	0.173	0.0262
Blood	8	13	7	0.464413084	0.307037222	0	0.170498072	0.057823073	2.2855e-4
Blood	8	14	7	0.153477992	0.137460365	4.07721e-4	0.237996435	0.470309372	3.48114e-4
Blood	8	15	8	0.411700753	0.31058127	0	0.16885253	0.108865447	0
Blood	8	16	8	0.254780932	0.139833256	6.32015e-4	0.349642099	0.25467011	4.4159e-4
Blood	8	17	9	0.301682634	0.298665808	0.002413461	0.21093343	0.186304668	0
Blood	8	18	9	0.285527476	0.183620466	5.16579e-4	0.319440845	0.210661155	2.33478e-4
Skin	8	13	7	0.0108	0.286	0.562	0.0162	0.0324	0.0486
Skin	8	14	7	0	0.15	0.15	0.025	0.475	0.275
Skin	8	15	8	0.01	0.199	0.512	0.01	0.0896	0.0995
Skin	8	16	8	0	0.0841	0.0841	0	0.19	0.407
Skin	8	17	9	0.0314	0.203	0.217	0.0415	0.189	0.231
Skin	8	18	9	0.0227	0.341	0.364	0.0455	0.182	0.0455
Blood	12	19	10	0.274709849	0.321626587	0.01864323	0.25167746	0.126608386	0.006734489
Blood	12	20	10	0.365197251	0.132708291	0	0.287975564	0.213464404	6.5449e-4
Blood	12	21	11	0.450851867	0.274431571	5.08207e-4	0.166627762	0.107059023	5.2157e-4
Blood	12	22	11	0.279371302	0.063807026	0.001000218	0.520446338	0.135197914	1.77201e-4
Blood	12	23	12	0.458525862	0.375771655	0.008106535	0.072966924	0.084629025	0
Blood	12	24	12	0.137567645	0.061805753	0	0.539185718	0.260766902	6.73982e-4
Blood	12	25	13	0.479455646	0.13875719	9.91123e-4	0.279885091	0.100910951	0
Blood	12	26	13	0.277725859	0.10601983	4.99369e-4	0.461569708	0.154061985	1.2325e-4
Skin	12	19	10	0.0308	0.359	0.456	0.0308	0.0462	0.0205
Skin	12	20	10	0	0.0323	0.0645	0	0.409	0.301
Skin	12	21	11	0.0037	0.212	0.582	0	0.011	0.0696
Skin	12	22	11	0	0.0642	0.183	0.0138	0.243	0.243
Skin	12	23	12	0.0058	0.22	0.63	0.0019	0.0058	0.0273
Skin	12	24	12	0.0201	0.0803	0.0669	0.0301	0.565	0.217
Skin	12	25	13	0.0322	0.221	0.324	0.0209	0.0837	0.111
Skin	12	26	13	0.0095	0.104	0.137	0.0142	0.275	0.128
Blood	12	27	14	0.270388453	0.232624702	8.55978e-4	0.224679879	0.268822283	0.002628705
Blood	12	28	14	0.25584277	0.152277616	0.001023371	0.420708816	0.169821984	3.25443e-4
Blood	12	29	15	0.465862232	0.140912696	5.10201e-4	0.294536154	0.098178718	0
Blood	12	30	15	0.291550249	0.183886268	0.001000418	0.312324679	0.210661948	5.76438e-4
Blood	12	31	16	0.525751903	0.129466406	0.001511537	0.262127334	0.080628172	5.14648e-4
Blood	12	32	16	0.121229299	0.334298976	0.003719535	0.147559738	0.392769303	4.23149e-4
Skin	12	27	14	0	0.118	0.246	0.0103	0.159	0.451
Skin	12	28	14	0	0.282	0.435	0	0.153	0.118
Skin	12	29	15	0.0136	0.32	0.299	0.0068	0.218	0.136
Skin	12	30	15	0	0.321	0.486	0.0092	0.0826	0.0917
Skin	12	31	16	0.0099	0.228	0.248	0.0223	0.186	0.285
Skin	12	32	16	0.0505	0.283	0.273	0	0.192	0.202
Blood	8	33	17	0.436904333	0.256307947	0.001250283	0.197071647	0.10846579	0
Blood	8	34	17	0.168462953	0.101077772	0	0.462158636	0.267642501	6.58137e-4
Blood	8	35	18	0.354036755	0.16814135	0	0.215519227	0.261394716	9.07952e-4
Blood	8	36	18	0.209265268	0.141850953	0	0.513659123	0.134900376	3.2428e-4
Blood	8	37	19	0.497235535	0.124776797	0.001497322	0.149090177	0.227400169	0
Blood	8	38	19	0.163364597	0.09258182	4.61627e-4	0.607098869	0.136150849	3.42237e-4
Skin	8	33	17	0.0068	0.264	0.285	0	0.0881	0.227
Skin	8	34	17	0	0.121	0.182	0.0909	0.333	0.182
Skin	8	35	18	0.0701	0.261	0.051	0.0255	0.318	0.0764
Skin	8	36	18	0.0283	0.113	0.066	0.0283	0.255	0.358
Skin	8	37	19	0	0.0673	0.0288	0.0673	0.413	0.24
Skin	8	38	19	0.0137	0.219	0.0685	0.0685	0.37	0.178
Blood	2	39	20	0.303330482	0.175561051	0.007753946	0.411961622	0.101192568	2.0033e-4
Blood	2	40	20	0.471585541	0.257428499	0.004840536	0.179630198	0.083561307	0.002953919
Blood	2	41	21	0.198767156	0.292450429	0.004560244	0.227895882	0.276007235	3.19054e-4
Blood	2	42	21	0.397781016	0.31279728	0.0033565	0.19681286	0.089252343	0
Blood	2	43	22	0.092323314	0.302220764	0	0.240853104	0.364023552	5.79267e-4
Blood	2	44	22	0.146747199	0.648734887	0.006976506	0.058059756	0.132510531	0.00697112
Skin	2	39	20	0.0687	0.26	0.405	0.0229	0.153	0.0687
Skin	2	40	20	0.0155	0.316	0.528	0.0155	0.0751	0.0397
Skin	2	41	21	0.0532	0.246	0.303	0.0266	0.2	0.156
Skin	2	42	21	0.0028	0.3	0.594	0.0112	0.0336	0.0504
Skin	2	43	22	0.0086	0.181	0.509	0.0431	0.112	0.112
Skin	2	44	22	0.0246	0.282	0.57	0.007	0.0599	0.0511
Blood	1	45	23	0.183143882	0.439043552	0.005017641	0.132381913	0.23754163	0.002871382
Blood	1	46	23	0.191638019	0.463343976	0.001312589	0.127494841	0.216052068	1.58507e-4
Blood	1	47	24	0.204747971	0.427355579	0.004847616	0.140542062	0.221526247	9.80526e-4
Blood	1	48	24	0.150248647	0.468130083	0.002855966	0.11652208	0.261984286	2.58938e-4
Blood	4	49	25	0.286702753	0.313921369	0.003931578	0.187045154	0.202467482	0.005931665
Blood	4	50	25	0.204334534	0.247017748	0.001997938	0.226561591	0.319819388	2.68802e-4
Blood	4	51	26	0.297881188	0.33190641	0.010464361	0.084917521	0.266986444	0.007844076
Blood	4	52	26	0.091228512	0.415879696	0.002191523	0.220527252	0.269862207	3.1081e-4
Skin	1	45	23	0.0629	0.503	0.269	0.0289	0.0833	0.0476
Skin	1	46	23	0.0462	0.338	0.385	0.0154	0.108	0.0923
Skin	1	47	24	0.0714	0.371	0.2	0.0143	0.2	0.143
Skin	1	48	24	0.149	0.376	0.238	0.0198	0.119	0.0891
Skin	4	49	25	0.0161	0.316	0.386	0.0188	0.131	0.123
Skin	4	50	25	0.0154	0.204	0.38	0.0216	0.167	0.207
Skin	4	51	26	0.0085	0.222	0.449	0.0214	0.141	0.158
Skin	4	52	26	0.0594	0.332	0.361	0.0347	0.124	0.0891
Blood	2	53	27	0.204432534	0.476553433	0.001572558	0.153528789	0.163403047	5.09639e-4
Blood	2	54	27	0.137785763	0.427021992	0.001480343	0.147063883	0.286272723	3.75297e-4
Blood	2	55	28	0.291618405	0.304141894	5.42685e-4	0.211856191	0.189661733	0.002179092
Blood	2	56	28	0.16196181	0.278538716	0.00160182	0.254440696	0.303199155	2.57803e-4
Blood	2	57	29	0.265123537	0.584982257	0.003591996	0.102235279	0.044066931	0
Blood	2	58	29	0.108365223	0.347884923	0.007534406	0.130784255	0.404193316	0.001237876
Skin	2	53	27	0.0523	0.437	0.314	0.0322	0.0986	0.0584
Skin	2	54	27	0.105	0.261	0.311	0.0832	0.166	0.0679
Skin	2	55	28	0.0151	0.346	0.512	0.0302	0.0605	0.0346
Skin	2	56	28	0.0379	0.267	0.332	0.0071	0.232	0.12
Skin	2	57	29	0.0161	0.441	0.493	0.0054	0.0259	0.0161
Skin	2	58	29	0.0106	0.223	0.657	0.0059	0.0655	0.0359
Blood	1	59	30	0.458137409	0.214246612	0.001684329	0.264057449	0.060635414	0.001238788
Blood	1	60	30	0.306775675	0.243323872	0.001655264	0.28153780900000003	0.166486301	2.21079e-4
Blood	1	61	31	0.289950692	0.245839455	0.002474533	0.258852318	0.201637189	0.001245813
Blood	1	62	31	0.278848794	0.374641556	0.00223079	0.217777872	0.126318068	1.8292e-4
Blood	8	63	32	0.404480416	0.424454758	0.002996151	0.10655554	0.061513135	0
Blood	8	64	32	0.08135392	0.143969016	0.00329072	0.173074912	0.597612923	6.98509e-4
Blood	8	65	33	0.413845155	0.459341874	0.001749874	0.115968282	0.009094816	0
Blood	8	66	33	0.100710203	0.005168443	4.25386e-4	0.502206913	0.390506087	9.82967e-4
Skin	1	59	30	0.0142	0.422	0.308	0.0095	0.0379	0
Skin	1	60	30	0.0057	0.386	0.426	0	0.0739	0.017
Skin	1	61	31	0.0154	0.253	0.414	0.022	0.112	0.0308
Skin	1	62	31	0.0469	0.385	0.225	0.0104	0.133	0.0625
Skin	8	63	32	0.029	0.325	0.453	0.0021	0.0311	0.0393
Skin	8	64	32	0.0126	0.0689	0.123	0.0247	0.273	0.373
Skin	8	65	33	0.0166	0.32	0.6	0.0043	0.0016	0.0037
Skin	8	66	33	0.003	0.0015	0	0.0169	0.227	0.632
Blood	4	67	34	0.438858047	0.261326474	0.009302654	0.191601232	0.095945989	0.002965603
Blood	4	68	34	0.176815658	0.202355698	0.013988083	0.333626135	0.271728893	0.001485534
Blood	4	69	35	0.386415768	0.343315548	0.013450241	0.154620165	0.096830236	0.005368042
Blood	4	70	35	0.241430058	0.159843348	0.014943688	0.329185222	0.252990451	0.001607233
Blood	4	71	36	0.38378547	0.160654383	0.012941603	0.327636014	0.082794506	0.032188025
Blood	4	72	36	0.212506577	0.215790343	0.040577967	0.247786564	0.272924332	0.010414218
Skin	4	67	34	0.0114	0.277	0.579	0.0143	0.0646	0.0513
Skin	4	68	34	0.0168	0.238	0.506	0.0037	0.118	0.113
Skin	4	69	35	0.0211	0.397	0.524	0.0121	0.0317	0.0121
Skin	4	70	35	0.0227	0.201	0.46	0.0148	0.198	0.102
Skin	4	71	36	0.0076	0.173	0.677	0.0096	0.0452	0.0866
Skin	4	72	36	0.0068	0.21	0.398	0.0034	0.221	0.151
Blood	0	81	0	0.674521497	0.324986162	4.92341e-4	0	0	0
Blood	0	82	0	0.71932119	0.280037009	6.41801e-4	0	0	0
Blood	0	83	0	0.70581176	0.29092595	0.003262289	0	0	0
Blood	0	84	0	0.665994652	0.334005348	0	0	0	0
Blood	0	85	0	0.71520994	0.28479006	0	0	0	0
Skin	0	83	0	0.0312	0.438	0.531	0	0	0
Skin	0	84	0	0.0233	0.674	0.279	0	0	0
Skin	0	85	0	0.0465	0.628	0.326	0	0	0
Skin	0	86	0	0.037	0.556	0.407	0	0	0
Skin	0	87	0	0.0252	0.345	0.63	0	0	0
Skin	0	88	0	0.186	0.464	0.338	0	0	0
Blood	0	86	0	0.434	0.561	0.0029	0	0	0
Blood	0	87	0	0.448	0.547	0.0016	0	0	0
Blood	0	88	0	0.509	0.477	0.0085	0	0	0
Blood	0	89	0	0.403	0.581	0.0074	0	0	0
Blood	0	90	0	0.384	0.603	0.0072	0	0	0
Blood	0	91	0	0.661	0.327	0.0048	0	0	0
Skin	0	89	0	0.0312	0.417	0.552	0	0	0
Blood	0	92	0	0.595	0.408	0.0064	0	0	0
Blood	0	93	0	0.68	0.33	0.001	0	0	0
Blood	0	94	0	0.671	0.339	0.0038	0	0	0
Blood	0	95	0	0.841	0.17	0.0051	0	0	0
Skin	0	92	0	0.0847	0.508	0.407	0	0	0
Skin	0	93	0	0.0971	0.524	0.388	0	0	0
Skin	0	94	0	0.0667	0.484	0.449	0	0	0
Skin	0	95	0	0.0702	0.57	0.351	0	0	0
