## Supplementary resource 1 for "Probabilistic migration events drive transient tissue residency of lymphocytes during homeostasis": Treg_parabiosis_data_spleen.csv

tissue	week	mouse	pair	host.treg.naive	host.treg.activ	host.treg.cd69p	donor.treg.naive	donor.treg.activ	donor.treg.cd69p
Spleen	0	73	0	0.386	0.31	0.3	0	0	0
Spleen	0	74	0	0.409	0.313	0.277	0	0	0
Spleen	0	75	0	0.512	0.226	0.263	0	0	0
Spleen	0	76	0	0.529	0.228	0.242	0	0	0
Spleen	0	77	0	0.371	0.315	0.312	0	0	0
Spleen	0	78	0	0.354	0.359	0.285	0	0	0
Spleen	0	79	0	0.422	0.325	0.252	0	0	0
Spleen	0	80	0	0.356	0.297	0.346	0	0	0
Blood	0	73	0	0.760558908	0.238170848	0.001270245	0	0	0
Blood	0	74	0	0.624918884	0.375081116	0	0	0	0
Blood	0	75	0	0.614330057	0.383471288	0.002198655	0	0	0
Blood	0	76	0	0.744565217	0.25310559	0.002329193	0	0	0
Blood	0	77	0	0.674945625	0.324142286	9.12089e-4	0	0	0
Blood	0	78	0	0.676290306	0.323709694	0	0	0	0
Blood	0	79	0	0.708048319	0.288167661	0.00378402	0	0	0
Blood	0	80	0	0.612348822	0.387651178	0	0	0	0
Blood	4	1	1	0.264138139	0.254778914	0.001299892	0.243729792	0.236053263	0
Blood	4	2	1	0.265950888	0.205486032	8.97525e-4	0.300228954	0.226488509	9.48091e-4
Blood	4	3	2	0.334607744	0.279249845	0.001107158	0.199833297	0.185201957	0
Blood	4	4	2	0.16600594	0.235543537	6.43122e-4	0.257133064	0.340446574	2.27764e-4
Blood	4	5	3	0.355941916	0.246560784	0.002175536	0.223028383	0.171225691	0.001067689
Blood	4	6	3	0.225708493	0.252121189	0.002161039	0.331166117	0.18834092	5.02242e-4
Blood	4	7	4	0.268339201	0.306426055	0.002308294	0.195932506	0.22470877	0.002285174
Blood	4	8	4	0.195943127	0.292445117	0.001126673	0.226018638	0.283290329	0.001176115
Blood	1	9	5	0.266787478	0.360575	0.006907324	0.16780304	0.197049757	8.77402e-4
Blood	1	10	5	0.248450899	0.389965458	0.001856978	0.186433584	0.173091142	2.0194e-4
Blood	1	11	6	0.388156134	0.387373561	0.006651869	0.122196142	0.095622293	0
Blood	1	12	6	0.159241228	0.356102552	0	0.217794616	0.266409486	4.52118e-4
Spleen	4	1	1	0.142	0.213	0.3	0.141	0.12	0.0795
Spleen	4	2	1	0.121	0.184	0.288	0.0967	0.173	0.134
Spleen	4	3	2	0.0815	0.263	0.357	0.0908	0.13	0.074
Spleen	4	4	2	0.102	0.188	0.3	0.0789	0.191	0.135
Spleen	4	5	3	0.156	0.216	0.34	0.0908	0.108	0.0861
Spleen	4	6	3	0.097	0.177	0.36	0.108	0.127	0.129
Spleen	4	7	4	0.0933	0.244	0.243	0.119	0.177	0.122
Spleen	4	8	4	0.0808	0.187	0.333	0.0836	0.161	0.148
Spleen	1	9	5	0.136	0.318	0.35	0.0766	0.0937	0.018
Spleen	1	10	5	0.164	0.274	0.285	0.102	0.128	0.0374
Spleen	1	11	6	0.223	0.373	0.247	0.0705	0.065	0.0217
Spleen	1	12	6	0.135	0.278	0.268	0.153	0.125	0.0331
Blood	8	13	7	0.464413084	0.307037222	0	0.170498072	0.057823073	2.2855e-4
Blood	8	14	7	0.153477992	0.137460365	4.07721e-4	0.237996435	0.470309372	3.48114e-4
Blood	8	15	8	0.411700753	0.31058127	0	0.16885253	0.108865447	0
Blood	8	16	8	0.254780932	0.139833256	6.32015e-4	0.349642099	0.25467011	4.4159e-4
Blood	8	17	9	0.301682634	0.298665808	0.002413461	0.21093343	0.186304668	0
Blood	8	18	9	0.285527476	0.183620466	5.16579e-4	0.319440845	0.210661155	2.33478e-4
Spleen	8	13	7	0.234	0.21	0.338	0.101	0.0461	0.148
Spleen	8	14	7	0.117	0.07	0.188	0.186	0.221	0.233
Spleen	8	15	8	0.196	0.251	0.323	0.102	0.0569	0.159
Spleen	8	16	8	0.118	0.0797	0.199	0.161	0.203	0.25
Spleen	8	17	9	0.166	0.213	0.34	0.0929	0.0746	0.168
Spleen	8	18	9	0.0908	0.113	0.204	0.122	0.198	0.191
Blood	12	19	10	0.274709849	0.321626587	0.01864323	0.25167746	0.126608386	0.006734489
Blood	12	20	10	0.365197251	0.132708291	0	0.287975564	0.213464404	6.5449e-4
Blood	12	21	11	0.450851867	0.274431571	5.08207e-4	0.166627762	0.107059023	5.2157e-4
Blood	12	22	11	0.279371302	0.063807026	0.001000218	0.520446338	0.135197914	1.77201e-4
Blood	12	23	12	0.458525862	0.375771655	0.008106535	0.072966924	0.084629025	0
Blood	12	24	12	0.137567645	0.061805753	0	0.539185718	0.260766902	6.73982e-4
Blood	12	25	13	0.479455646	0.13875719	9.91123e-4	0.279885091	0.100910951	0
Blood	12	26	13	0.277725859	0.10601983	4.99369e-4	0.461569708	0.154061985	1.2325e-4
Spleen	12	19	10	0.182	0.221	0.27	0.0979	0.0651	0.0179
Spleen	12	20	10	0.061	0.067	0.0356	0.103	0.2	0.176
Spleen	12	21	11	0.126	0.275	0.397	0.0309	0.0475	0.0176
Spleen	12	22	11	0.0547	0.0627	0.0398	0.157	0.252	0.238
Spleen	12	23	12	0.161	0.29	0.36	0.0291	0.041	0.0199
Spleen	12	24	12	0.0247	0.0339	0.037	0.143	0.304	0.266
Spleen	12	25	13	0.165	0.247	0.262	0.0498	0.0636	0.0244
Spleen	12	26	13	0.0669	0.0611	0.0364	0.195	0.202	0.16
Blood	12	27	14	0.270388453	0.232624702	8.55978e-4	0.224679879	0.268822283	0.002628705
Blood	12	28	14	0.25584277	0.152277616	0.001023371	0.420708816	0.169821984	3.25443e-4
Blood	12	29	15	0.465862232	0.140912696	5.10201e-4	0.294536154	0.098178718	0
Blood	12	30	15	0.291550249	0.183886268	0.001000418	0.312324679	0.210661948	5.76438e-4
Blood	12	31	16	0.525751903	0.129466406	0.001511537	0.262127334	0.080628172	5.14648e-4
Blood	12	32	16	0.121229299	0.334298976	0.003719535	0.147559738	0.392769303	4.23149e-4
Spleen	12	27	14	0.149	0.197	0.244	0.0813	0.146	0.172
Spleen	12	28	14	0.104	0.151	0.296	0.165	0.144	0.13
Spleen	12	29	15	0.171	0.199	0.323	0.111	0.107	0.0783
Spleen	12	30	15	0.128	0.133	0.231	0.139	0.159	0.194
Spleen	12	31	16	0.184	0.21	0.285	0.088	0.114	0.105
Spleen	12	32	16	0.105	0.127	0.228	0.197	0.182	0.152
Blood	8	33	17	0.436904333	0.256307947	0.001250283	0.197071647	0.10846579	0
Blood	8	34	17	0.168462953	0.101077772	0	0.462158636	0.267642501	6.58137e-4
Blood	8	35	18	0.354036755	0.16814135	0	0.215519227	0.261394716	9.07952e-4
Blood	8	36	18	0.209265268	0.141850953	0	0.513659123	0.134900376	3.2428e-4
Blood	8	37	19	0.497235535	0.124776797	0.001497322	0.149090177	0.227400169	0
Blood	8	38	19	0.163364597	0.09258182	4.61627e-4	0.607098869	0.136150849	3.42237e-4
Spleen	8	33	17	0.163	0.207	0.192	0.0876	0.0876	0.248
Spleen	8	34	17	0.0854	0.0608	0.106	0.189	0.224	0.322
Spleen	8	35	18	0.176	0.165	0.168	0.0816	0.15	0.244
Spleen	8	36	18	0.0572	0.0576	0.0591	0.224	0.195	0.397
Spleen	8	37	19	0.208	0.155	0.364	0.081	0.0882	0.0949
Spleen	8	38	19	0.0719	0.194	0.353	0.167	0.115	0.0802
Blood	2	39	20	0.303330482	0.175561051	0.007753946	0.411961622	0.101192568	2.0033e-4
Blood	2	40	20	0.471585541	0.257428499	0.004840536	0.179630198	0.083561307	0.002953919
Blood	2	41	21	0.198767156	0.292450429	0.004560244	0.227895882	0.276007235	3.19054e-4
Blood	2	42	21	0.397781016	0.31279728	0.0033565	0.19681286	0.089252343	0
Blood	2	43	22	0.092323314	0.302220764	0	0.240853104	0.364023552	5.79267e-4
Blood	2	44	22	0.146747199	0.648734887	0.006976506	0.058059756	0.132510531	0.00697112
Spleen	2	39	20	0.226	0.131	0.261	0.213	0.0797	0.0727
Spleen	2	40	20	0.295	0.16	0.342	0.109	0.0346	0.0446
Spleen	2	41	21	0.199	0.114	0.269	0.182	0.11	0.102
Spleen	2	42	21	0.275	0.172	0.377	0.0993	0.0242	0.0371
Spleen	2	43	22	0.171	0.135	0.323	0.193	0.0798	0.0871
Spleen	2	44	22	0.284	0.217	0.317	0.0935	0.0331	0.0392
Blood	1	45	23	0.183143882	0.439043552	0.005017641	0.132381913	0.23754163	0.002871382
Blood	1	46	23	0.191638019	0.463343976	0.001312589	0.127494841	0.216052068	1.58507e-4
Blood	1	47	24	0.204747971	0.427355579	0.004847616	0.140542062	0.221526247	9.80526e-4
Blood	1	48	24	0.150248647	0.468130083	0.002855966	0.11652208	0.261984286	2.58938e-4
Blood	4	49	25	0.286702753	0.313921369	0.003931578	0.187045154	0.202467482	0.005931665
Blood	4	50	25	0.204334534	0.247017748	0.001997938	0.226561591	0.319819388	2.68802e-4
Blood	4	51	26	0.297881188	0.33190641	0.010464361	0.084917521	0.266986444	0.007844076
Blood	4	52	26	0.091228512	0.415879696	0.002191523	0.220527252	0.269862207	3.1081e-4
Spleen	1	45	23	0.265	0.267	0.273	0.135	0.0352	0.0168
Spleen	1	46	23	0.273	0.197	0.21	0.159	0.131	0.0246
Spleen	1	47	24	0.199	0.304	0.356	0.0791	0.0374	0.0156
Spleen	1	48	24	0.239	0.177	0.228	0.15	0.153	0.0483
Spleen	4	49	25	0.178	0.257	0.271	0.099	0.0934	0.0982
Spleen	4	50	25	0.122	0.149	0.178	0.186	0.216	0.143
Spleen	4	51	26	0.196	0.238	0.339	0.0727	0.0749	0.0744
Spleen	4	52	26	0.14	0.158	0.308	0.225	0.11	0.0578
Blood	2	53	27	0.204432534	0.476553433	0.001572558	0.153528789	0.163403047	5.09639e-4
Blood	2	54	27	0.137785763	0.427021992	0.001480343	0.147063883	0.286272723	3.75297e-4
Blood	2	55	28	0.291618405	0.304141894	5.42685e-4	0.211856191	0.189661733	0.002179092
Blood	2	56	28	0.16196181	0.278538716	0.00160182	0.254440696	0.303199155	2.57803e-4
Blood	2	57	29	0.265123537	0.584982257	0.003591996	0.102235279	0.044066931	0
Blood	2	58	29	0.108365223	0.347884923	0.007534406	0.130784255	0.404193316	0.001237876
Spleen	2	53	27	0.196	0.3	0.258	0.13	0.0548	0.0562
Spleen	2	54	27	0.197	0.198	0.31	0.142	0.114	0.0354
Spleen	2	55	28	0.171	0.263	0.276	0.145	0.0702	0.0702
Spleen	2	56	28	0.215	0.169	0.221	0.193	0.145	0.0518
Spleen	2	57	29	0.17	0.382	0.361	0.0595	0.009	0.0135
Spleen	2	58	29	0.167	0.215	0.347	0.109	0.106	0.0529
Blood	1	59	30	0.458137409	0.214246612	0.001684329	0.264057449	0.060635414	0.001238788
Blood	1	60	30	0.306775675	0.243323872	0.001655264	0.28153780900000003	0.166486301	2.21079e-4
Blood	1	61	31	0.289950692	0.245839455	0.002474533	0.258852318	0.201637189	0.001245813
Blood	1	62	31	0.278848794	0.374641556	0.00223079	0.217777872	0.126318068	1.8292e-4
Blood	8	63	32	0.404480416	0.424454758	0.002996151	0.10655554	0.061513135	0
Blood	8	64	32	0.08135392	0.143969016	0.00329072	0.173074912	0.597612923	6.98509e-4
Blood	8	65	33	0.413845155	0.459341874	0.001749874	0.115968282	0.009094816	0
Blood	8	66	33	0.100710203	0.005168443	4.25386e-4	0.502206913	0.390506087	9.82967e-4
Spleen	1	59	30	0.21	0.296	0.331	0.098	0.0448	0.0195
Spleen	1	60	30	0.265	0.215	0.21	0.155	0.123	0.0299
Spleen	1	61	31	0.176	0.263	0.301	0.134	0.0944	0.0324
Spleen	1	62	31	0.242	0.267	0.274	0.109	0.0853	0.0236
Spleen	8	63	32	0.227	0.3	0.365	0.0442	0.0277	0.0372
Spleen	8	64	32	0.0548	0.0733	0.108	0.156	0.323	0.284
Spleen	8	65	33	0.182	0.412	0.326	0.0405	0.011	0.0272
Spleen	8	66	33	0.0414	0.0035	0.0117	0.256	0.304	0.385
Blood	4	67	34	0.438858047	0.261326474	0.009302654	0.191601232	0.095945989	0.002965603
Blood	4	68	34	0.176815658	0.202355698	0.013988083	0.333626135	0.271728893	0.001485534
Blood	4	69	35	0.386415768	0.343315548	0.013450241	0.154620165	0.096830236	0.005368042
Blood	4	70	35	0.241430058	0.159843348	0.014943688	0.329185222	0.252990451	0.001607233
Blood	4	71	36	0.38378547	0.160654383	0.012941603	0.327636014	0.082794506	0.032188025
Blood	4	72	36	0.212506577	0.215790343	0.040577967	0.247786564	0.272924332	0.010414218
Spleen	4	67	34	0.14	0.244	0.415	0.0792	0.0639	0.058
Spleen	4	68	34	0.106	0.147	0.346	0.15	0.135	0.116
Spleen	4	69	35	0.18	0.282	0.373	0.0776	0.0447	0.0424
Spleen	4	70	35	0.0757	0.156	0.311	0.107	0.208	0.141
Spleen	4	71	36	0.109	0.18	0.149	0.109	0.145	0.307
Spleen	4	72	36	0.0933	0.0721	0.0609	0.148	0.285	0.342
Blood	0	81	0	0.674521497	0.324986162	4.92341e-4	0	0	0
Blood	0	82	0	0.71932119	0.280037009	6.41801e-4	0	0	0
Blood	0	83	0	0.70581176	0.29092595	0.003262289	0	0	0
Blood	0	84	0	0.665994652	0.334005348	0	0	0	0
Blood	0	85	0	0.71520994	0.28479006	0	0	0	0
Spleen	0	81	0	0.434	0.312	0.26	0	0	0
Spleen	0	82	0	0.445	0.329	0.228	0	0	0
Spleen	0	83	0	0.463	0.298	0.239	0	0	0
Spleen	0	84	0	0.478	0.304	0.222	0	0	0
Spleen	0	85	0	0.497	0.25	0.251	0	0	0
Spleen	0	86	0	0.408	0.292	0.303	0	0	0
Spleen	0	87	0	0.498	0.253	0.25	0	0	0
Spleen	0	88	0	0.308	0.268	0.424	0	0	0
Blood	0	86	0	0.434	0.561	0.0029	0	0	0
Blood	0	87	0	0.448	0.547	0.0016	0	0	0
Blood	0	88	0	0.509	0.477	0.0085	0	0	0
Blood	0	89	0	0.403	0.581	0.0074	0	0	0
Blood	0	90	0	0.384	0.603	0.0072	0	0	0
Blood	0	91	0	0.661	0.327	0.0048	0	0	0
Spleen	0	89	0	0.361	0.289	0.355	0	0	0
Spleen	0	90	0	0.318	0.291	0.394	0	0	0
Spleen	0	91	0	0.425	0.243	0.33	0	0	0
Blood	0	92	0	0.595	0.408	0.0064	0	0	0
Blood	0	93	0	0.68	0.33	0.001	0	0	0
Blood	0	94	0	0.671	0.339	0.0038	0	0	0
Blood	0	95	0	0.841	0.17	0.0051	0	0	0
Spleen	0	92	0	0.362	0.262	0.386	0	0	0
Spleen	0	93	0	0.362	0.309	0.341	0	0	0
Spleen	0	94	0	0.179	0.448	0.383	0	0	0
Spleen	0	95	0	0.18	0.317	0.515	0	0	0
