## Supplementary resource 1 for "Probabilistic migration events drive transient tissue residency of lymphocytes during homeostasis": Treg_parabiosis_data_wat.csv

tissue	week	mouse	pair	host.treg.naive	host.treg.activ	host.treg.cd69p	donor.treg.naive	donor.treg.activ	donor.treg.cd69p
WAT	0	73	0	0.355	0.384	0.264	0	0	0
WAT	0	74	0	0.355	0.429	0.199	0	0	0
WAT	0	75	0	0.489	0.356	0.133	0	0	0
WAT	0	76	0	0.41	0.429	0.143	0	0	0
WAT	0	77	0	0.216	0.432	0.351	0	0	0
WAT	0	78	0	0.134	0.597	0.269	0	0	0
WAT	0	79	0	0.291	0.511	0.184	0	0	0
WAT	0	80	0	0.14	0.49	0.36	0	0	0
Blood	0	73	0	0.760558908	0.238170848	0.001270245	0	0	0
Blood	0	74	0	0.624918884	0.375081116	0	0	0	0
Blood	0	75	0	0.614330057	0.383471288	0.002198655	0	0	0
Blood	0	76	0	0.744565217	0.25310559	0.002329193	0	0	0
Blood	0	77	0	0.674945625	0.324142286	9.12089e-4	0	0	0
Blood	0	78	0	0.676290306	0.323709694	0	0	0	0
Blood	0	79	0	0.708048319	0.288167661	0.00378402	0	0	0
Blood	0	80	0	0.612348822	0.387651178	0	0	0	0
Blood	4	1	1	0.264138139	0.254778914	0.001299892	0.243729792	0.236053263	0
Blood	4	2	1	0.265950888	0.205486032	8.97525e-4	0.300228954	0.226488509	9.48091e-4
Blood	4	3	2	0.334607744	0.279249845	0.001107158	0.199833297	0.185201957	0
Blood	4	4	2	0.16600594	0.235543537	6.43122e-4	0.257133064	0.340446574	2.27764e-4
Blood	4	5	3	0.355941916	0.246560784	0.002175536	0.223028383	0.171225691	0.001067689
Blood	4	6	3	0.225708493	0.252121189	0.002161039	0.331166117	0.18834092	5.02242e-4
Blood	4	7	4	0.268339201	0.306426055	0.002308294	0.195932506	0.22470877	0.002285174
Blood	4	8	4	0.195943127	0.292445117	0.001126673	0.226018638	0.283290329	0.001176115
Blood	1	9	5	0.266787478	0.360575	0.006907324	0.16780304	0.197049757	8.77402e-4
Blood	1	10	5	0.248450899	0.389965458	0.001856978	0.186433584	0.173091142	2.0194e-4
Blood	1	11	6	0.388156134	0.387373561	0.006651869	0.122196142	0.095622293	0
Blood	1	12	6	0.159241228	0.356102552	0	0.217794616	0.266409486	4.52118e-4
WAT	4	1	1	0.0483	0.428	0.352	0.0276	0.117	0.0207
WAT	4	2	1	0.0441	0.353	0.147	0	0.338	0.118
WAT	4	3	2	0.0182	0.409	0.191	0.0091	0.273	0.0909
WAT	4	4	2	0.0256	0.282	0.154	0.0256	0.462	0.0513
WAT	4	5	3	0.0087	0.297	0.384	0.0044	0.17	0.127
WAT	4	6	3	0	0.29	0.322	0	0.224	0.164
WAT	4	7	4	0.0122	0.305	0.325	0.0132	0.191	0.149
WAT	4	8	4	0.0176	0.258	0.251	0.0166	0.236	0.217
WAT	1	9	5	0.0066	0.568	0.32	0	0.099	0.0033
WAT	1	10	5	0.0471	0.445	0.277	0.0209	0.173	0.0314
WAT	1	11	6	0.0476	0.54	0.349	0.0317	0.0317	0
WAT	1	12	6	0.0303	0.388	0.455	0.0424	0.0667	0.0182
Blood	8	13	7	0.464413084	0.307037222	0	0.170498072	0.057823073	2.2855e-4
Blood	8	14	7	0.153477992	0.137460365	4.07721e-4	0.237996435	0.470309372	3.48114e-4
Blood	8	15	8	0.411700753	0.31058127	0	0.16885253	0.108865447	0
Blood	8	16	8	0.254780932	0.139833256	6.32015e-4	0.349642099	0.25467011	4.4159e-4
Blood	8	17	9	0.301682634	0.298665808	0.002413461	0.21093343	0.186304668	0
Blood	8	18	9	0.285527476	0.183620466	5.16579e-4	0.319440845	0.210661155	2.33478e-4
WAT	8	13	7	0.0822	0.507	0.205	0.0548	0.137	0.192
WAT	8	14	7	0.101	0.159	0.261	0.145	0.522	0
WAT	8	15	8	0.136	0.441	0.22	0.136	0.0678	0.203
WAT	8	16	8	0.098	0.314	0.412	0.118	0.333	0.0392
WAT	8	17	9	0.0698	0.453	0.128	0.0349	0.233	0.267
WAT	8	18	9	0.0882	0.265	0.353	0.103	0.441	0
Blood	12	19	10	0.274709849	0.321626587	0.01864323	0.25167746	0.126608386	0.006734489
Blood	12	20	10	0.365197251	0.132708291	0	0.287975564	0.213464404	6.5449e-4
Blood	12	21	11	0.450851867	0.274431571	5.08207e-4	0.166627762	0.107059023	5.2157e-4
Blood	12	22	11	0.279371302	0.063807026	0.001000218	0.520446338	0.135197914	1.77201e-4
Blood	12	23	12	0.458525862	0.375771655	0.008106535	0.072966924	0.084629025	0
Blood	12	24	12	0.137567645	0.061805753	0	0.539185718	0.260766902	6.73982e-4
Blood	12	25	13	0.479455646	0.13875719	9.91123e-4	0.279885091	0.100910951	0
Blood	12	26	13	0.277725859	0.10601983	4.99369e-4	0.461569708	0.154061985	1.2325e-4
WAT	12	22	11	0.163	0.0816	0.0408	0.102	0.51	0
WAT	12	23	12	0.355	0.373	0.0727	0.127	0.0273	0.0182
WAT	12	24	12	0.0426	0.078	0.0638	0.106	0.496	0.106
WAT	12	25	13	0.0052	0.262	0.398	0.0157	0.0995	0.0785
WAT	12	26	13	0.058	0.121	0.087	0.179	0.391	0.029
Blood	12	27	14	0.270388453	0.232624702	8.55978e-4	0.224679879	0.268822283	0.002628705
Blood	12	28	14	0.25584277	0.152277616	0.001023371	0.420708816	0.169821984	3.25443e-4
Blood	12	29	15	0.465862232	0.140912696	5.10201e-4	0.294536154	0.098178718	0
Blood	12	30	15	0.291550249	0.183886268	0.001000418	0.312324679	0.210661948	5.76438e-4
Blood	12	31	16	0.525751903	0.129466406	0.001511537	0.262127334	0.080628172	5.14648e-4
Blood	12	32	16	0.121229299	0.334298976	0.003719535	0.147559738	0.392769303	4.23149e-4
WAT	12	27	14	0.147	0.156	0.266	0.0734	0.183	0.165
WAT	12	28	14	0.0435	0.339	0.243	0.0609	0.243	0.0261
WAT	12	29	15	0.122	0.326	0.256	0.0698	0.157	0.0174
WAT	12	30	15	0.0594	0.334	0.191	0.0594	0.284	0.0219
WAT	12	31	16	0.0385	0.304	0.28	0.0105	0.163	0.173
WAT	12	32	16	0.0747	0.289	0.134	0.147	0.258	0.0412
Blood	8	33	17	0.436904333	0.256307947	0.001250283	0.197071647	0.10846579	0
Blood	8	34	17	0.168462953	0.101077772	0	0.462158636	0.267642501	6.58137e-4
Blood	8	35	18	0.354036755	0.16814135	0	0.215519227	0.261394716	9.07952e-4
Blood	8	36	18	0.209265268	0.141850953	0	0.513659123	0.134900376	3.2428e-4
Blood	8	37	19	0.497235535	0.124776797	0.001497322	0.149090177	0.227400169	0
Blood	8	38	19	0.163364597	0.09258182	4.61627e-4	0.607098869	0.136150849	3.42237e-4
WAT	8	33	17	0.0694	0.187	0.296	0.0407	0.102	0.279
WAT	8	34	17	0.0513	0.135	0.0705	0.135	0.41	0.147
WAT	8	36	18	0.0325	0.177	0.101	0.108	0.267	0.264
WAT	8	37	19	0.0416	0.21	0.11	0.0222	0.258	0.306
WAT	8	38	19	0.0452	0.0774	0.0452	0.11	0.316	0.387
Blood	2	39	20	0.303330482	0.175561051	0.007753946	0.411961622	0.101192568	2.0033e-4
Blood	2	40	20	0.471585541	0.257428499	0.004840536	0.179630198	0.083561307	0.002953919
Blood	2	41	21	0.198767156	0.292450429	0.004560244	0.227895882	0.276007235	3.19054e-4
Blood	2	42	21	0.397781016	0.31279728	0.0033565	0.19681286	0.089252343	0
Blood	2	43	22	0.092323314	0.302220764	0	0.240853104	0.364023552	5.79267e-4
Blood	2	44	22	0.146747199	0.648734887	0.006976506	0.058059756	0.132510531	0.00697112
WAT	2	39	20	0.0548	0.521	0.137	0.0822	0.178	0.0137
WAT	2	40	20	0.212	0.515	0.0758	0.0455	0.106	0.0152
WAT	2	41	21	0.0897	0.372	0.167	0.0641	0.231	0.0385
WAT	2	42	21	0.0647	0.36	0.381	0.0432	0.0935	0.036
WAT	2	43	22	0.301	0.155	0.116	0.284	0.108	0.0297
WAT	2	44	22	0.0556	0.611	0.194	0.0278	0.0694	0.0278
Blood	1	45	23	0.183143882	0.439043552	0.005017641	0.132381913	0.23754163	0.002871382
Blood	1	46	23	0.191638019	0.463343976	0.001312589	0.127494841	0.216052068	1.58507e-4
Blood	1	47	24	0.204747971	0.427355579	0.004847616	0.140542062	0.221526247	9.80526e-4
Blood	1	48	24	0.150248647	0.468130083	0.002855966	0.11652208	0.261984286	2.58938e-4
Blood	4	49	25	0.286702753	0.313921369	0.003931578	0.187045154	0.202467482	0.005931665
Blood	4	50	25	0.204334534	0.247017748	0.001997938	0.226561591	0.319819388	2.68802e-4
Blood	4	51	26	0.297881188	0.33190641	0.010464361	0.084917521	0.266986444	0.007844076
Blood	4	52	26	0.091228512	0.415879696	0.002191523	0.220527252	0.269862207	3.1081e-4
WAT	1	45	23	0.0408	0.408	0.184	0.0612	0.265	0.0204
WAT	1	46	23	0.0918	0.561	0.194	0.0204	0.112	0
WAT	1	47	24	0.119	0.475	0.149	0.0693	0.0891	0.0297
WAT	1	48	24	0.148	0.32	0.189	0.0296	0.278	0.0178
WAT	4	49	25	0.0392	0.354	0.309	0.0203	0.159	0.116
WAT	4	50	25	0.0833	0.264	0.0972	0.0556	0.333	0.0972
WAT	4	51	26	0.026	0.442	0.195	0.026	0.221	0.0519
WAT	4	52	26	0.0909	0.442	0.117	0.0519	0.247	0.039
Blood	2	53	27	0.204432534	0.476553433	0.001572558	0.153528789	0.163403047	5.09639e-4
Blood	2	54	27	0.137785763	0.427021992	0.001480343	0.147063883	0.286272723	3.75297e-4
Blood	2	55	28	0.291618405	0.304141894	5.42685e-4	0.211856191	0.189661733	0.002179092
Blood	2	56	28	0.16196181	0.278538716	0.00160182	0.254440696	0.303199155	2.57803e-4
Blood	2	57	29	0.265123537	0.584982257	0.003591996	0.102235279	0.044066931	0
Blood	2	58	29	0.108365223	0.347884923	0.007534406	0.130784255	0.404193316	0.001237876
WAT	2	53	27	0.0635	0.61	0.188	0.058	0.047	0.0221
WAT	2	54	27	0.172	0.265	0.205	0.0795	0.252	0.0066
WAT	2	55	28	0.0785	0.524	0.22	0.0524	0.0785	0.0419
WAT	2	56	28	0.0993	0.241	0.0851	0.128	0.411	0.0142
WAT	2	57	29	0.0717	0.566	0.33	0.0215	0.0072	0
WAT	2	58	29	0.0854	0.256	0.276	0.0955	0.251	0.0251
Blood	1	59	30	0.458137409	0.214246612	0.001684329	0.264057449	0.060635414	0.001238788
Blood	1	60	30	0.306775675	0.243323872	0.001655264	0.28153780900000003	0.166486301	2.21079e-4
Blood	1	61	31	0.289950692	0.245839455	0.002474533	0.258852318	0.201637189	0.001245813
Blood	1	62	31	0.278848794	0.374641556	0.00223079	0.217777872	0.126318068	1.8292e-4
Blood	8	63	32	0.404480416	0.424454758	0.002996151	0.10655554	0.061513135	0
Blood	8	64	32	0.08135392	0.143969016	0.00329072	0.173074912	0.597612923	6.98509e-4
Blood	8	65	33	0.413845155	0.459341874	0.001749874	0.115968282	0.009094816	0
Blood	8	66	33	0.100710203	0.005168443	4.25386e-4	0.502206913	0.390506087	9.82967e-4
WAT	1	59	30	0.064	0.296	0.3	0.0331	0.0618	0.0132
WAT	1	60	30	0.0745	0.298	0.362	0.106	0.106	0
WAT	1	62	31	0.0864	0.444	0.173	0	0.222	0
WAT	8	63	32	0.0767	0.418	0.171	0.0244	0.0453	0.0139
WAT	8	64	32	0.02	0.0733	0.156	0.0556	0.24	0.18
WAT	8	65	33	0.0314	0.305	0.412	0.0086	7.8e-4	0.0102
WAT	8	66	33	0.0156	0.0067	0	0.0624	0.379	0.339
Blood	4	67	34	0.438858047	0.261326474	0.009302654	0.191601232	0.095945989	0.002965603
Blood	4	68	34	0.176815658	0.202355698	0.013988083	0.333626135	0.271728893	0.001485534
Blood	4	69	35	0.386415768	0.343315548	0.013450241	0.154620165	0.096830236	0.005368042
Blood	4	70	35	0.241430058	0.159843348	0.014943688	0.329185222	0.252990451	0.001607233
Blood	4	71	36	0.38378547	0.160654383	0.012941603	0.327636014	0.082794506	0.032188025
Blood	4	72	36	0.212506577	0.215790343	0.040577967	0.247786564	0.272924332	0.010414218
WAT	4	69	35	0.0227	0.386	0.5	0.0227	0.0455	0
WAT	4	70	35	0.045	0.288	0.225	0.018	0.306	0.0991
WAT	4	71	36	0	0.283	0.545	0.0101	0.0808	0.0707
WAT	4	72	36	0.1	0.425	0.25	0.025	0.125	0.075
Blood	0	81	0	0.674521497	0.324986162	4.92341e-4	0	0	0
Blood	0	82	0	0.71932119	0.280037009	6.41801e-4	0	0	0
Blood	0	83	0	0.70581176	0.29092595	0.003262289	0	0	0
Blood	0	84	0	0.665994652	0.334005348	0	0	0	0
Blood	0	85	0	0.71520994	0.28479006	0	0	0	0
WAT	0	81	0	0.0423	0.442	0.512	0	0	0
WAT	0	82	0	0.0607	0.559	0.363	0	0	0
WAT	0	83	0	0.0241	0.448	0.517	0	0	0
WAT	0	84	0	0.0763	0.527	0.389	0	0	0
WAT	0	85	0	0.0279	0.554	0.408	0	0	0
WAT	0	86	0	0.0179	0.526	0.459	0	0	0
WAT	0	87	0	0.0106	0.346	0.644	0	0	0
WAT	0	88	0	0.0567	0.612	0.337	0	0	0
Blood	0	86	0	0.434	0.561	0.0029	0	0	0
Blood	0	87	0	0.448	0.547	0.0016	0	0	0
Blood	0	88	0	0.509	0.477	0.0085	0	0	0
Blood	0	89	0	0.403	0.581	0.0074	0	0	0
Blood	0	90	0	0.384	0.603	0.0072	0	0	0
Blood	0	91	0	0.661	0.327	0.0048	0	0	0
WAT	0	89	0	0.0421	0.453	0.509	0	0	0
WAT	0	90	0	0.079	0.383	0.536	0	0	0
WAT	0	91	0	0.054	0.551	0.395	0	0	0
Blood	0	92	0	0.595	0.408	0.0064	0	0	0
Blood	0	93	0	0.68	0.33	0.001	0	0	0
Blood	0	94	0	0.671	0.339	0.0038	0	0	0
Blood	0	95	0	0.841	0.17	0.0051	0	0	0
WAT	0	92	0	0.152	0.646	0.203	0	0	0
WAT	0	93	0	0.149	0.695	0.157	0	0	0
WAT	0	94	0	0.0769	0.651	0.275	0	0	0
WAT	0	95	0	0.106	0.59	0.3	0	0	0
